# *IL18* and pyroptosis-related genes show contrasting expression in human cardiac pericytes and endothelial cells

**DOI:** 10.64898/2026.09.06.749635

**Authors:** Daisuke Oryoji, Goro Doi, Sho Fujimoto, Naoya Nishimura, Kyoko Otsuka, Ayako Kuwahara, Masahiro Ayano, Yasutaka Kimoto, Koichi Akashi, Hiroaki Niiro, Hiroki Mitoma

## Abstract

Interleukin-18 (IL-18) contributes to cardiac inflammation, fibrosis and contractile dysfunction, and its maturation and release involve inflammatory caspases and gasdermin D (GSDMD). In two discovery cohorts (42 and 38 donors), donor-paired comparisons of public single-nucleus RNA-sequencing data from human hearts showed *IL18* relatively enriched in pericytes and *CASP1*, *CASP4* and *GSDMD* in endothelium. We specified these four directions as predictions and tested them against prespecified confirmation criteria in 22 adult non-failing donors from two additional resources. All four directions held in all 22 donors, each gene meeting the criteria. In prediction-based evaluations planned after the initial confirmation, endothelial enrichment of *IL18BP* and *CARD8* was also confirmed in all 22 donors. Among 52 cardiomyopathy donors, *IL18* favoured pericytes in 51, and *CASP1*, *CASP4* and *GSDMD* favoured endothelium in all 52. In exploratory analyses of three ischaemic-heart resources planned after confirmation, the four median directions were preserved in all five groups. In both acute myocardial infarction cohorts, pericyte-class *CASP4* relative RNA abundance was higher than in controls and the difference from endothelium was smaller. We propose the configuration hypothesis of intercellular division of labour: in the cardiac microvasculature, pericytes supply the IL-18 precursor and endothelium carries out its processing and release. This hypothesis reframes IL-18 maturation and release not only as a process completed within a single cell but also as a reaction accomplished through cooperation between cells with different roles.
