## Supplementary Data 1 for "*IL18* and pyroptosis-related genes show contrasting expression in human cardiac pericytes and endothelial cells": CODEBOOK_JA_EN.tsv

japanese_string	english_equivalent	files
EC–CM差から全class中の最高は未固定	The highest of all cell classes was not specified from the EC–CM difference.	discovery/results/highest_class_expectation_comparison.tsv
GSDMD:RNA総量と陽性割合で異なる配置;CASP1:pseudobulk限定_陽性割合低精度	GSDMD:configuration differs between RNA abundance and positive-nucleus fraction;CASP1:restricted to pseudobulk; low precision for the positive-nucleus fraction	discovery/results/questions_a_to_d.tsv; discovery/results/questions_a_to_d_initial_automatic.tsv
GSDMD:RNA総量と陽性割合で異なる配置;CASP1:陽性割合の指定配置は支持しない	GSDMD:configuration differs between RNA abundance and positive-nucleus fraction;CASP1:the specified configuration is not supported for the positive-nucleus fraction	discovery/results/questions_a_to_d.tsv; discovery/results/questions_a_to_d_initial_automatic.tsv
GSDMD:RNA総量と陽性割合で異なる配置;CASP4:RNA総量と陽性割合で異なる配置	GSDMD:configuration differs between RNA abundance and positive-nucleus fraction;CASP4:configuration differs between RNA abundance and positive-nucleus fraction	discovery/results/questions_a_to_d.tsv; discovery/results/questions_a_to_d_initial_automatic.tsv
GSDMD:RNA総量と陽性割合で異なる配置;CASP4:陽性割合の指定配置は支持しない	GSDMD:configuration differs between RNA abundance and positive-nucleus fraction;CASP4:the specified configuration is not supported for the positive-nucleus fraction	discovery/results/questions_a_to_d.tsv; discovery/results/questions_a_to_d_initial_automatic.tsv
GSDMD:RNA総量と陽性割合で異なる配置;CASP5:pseudobulk限定_陽性割合低精度	GSDMD:configuration differs between RNA abundance and positive-nucleus fraction;CASP5:restricted to pseudobulk; low precision for the positive-nucleus fraction	discovery/results/questions_a_to_d.tsv; discovery/results/questions_a_to_d_initial_automatic.tsv
GSDMD:RNA総量と陽性割合で異なる配置;CASP5:陽性割合の指定配置は支持しない	GSDMD:configuration differs between RNA abundance and positive-nucleus fraction;CASP5:the specified configuration is not supported for the positive-nucleus fraction	discovery/results/questions_a_to_d.tsv; discovery/results/questions_a_to_d_initial_automatic.tsv
GSDMD:RNA総量と陽性割合で異なる配置;IL18:陽性割合でも整合	GSDMD:configuration differs between RNA abundance and positive-nucleus fraction;IL18:consistent also for the positive-nucleus fraction	discovery/results/questions_a_to_d.tsv; discovery/results/questions_a_to_d_initial_automatic.tsv
GSDMD:RNA総量と陽性割合で異なる配置;IL18:陽性割合の指定配置は支持しない	GSDMD:configuration differs between RNA abundance and positive-nucleus fraction;IL18:the specified configuration is not supported for the positive-nucleus fraction	discovery/results/questions_a_to_d.tsv; discovery/results/questions_a_to_d_initial_automatic.tsv
GSDMD:RNA総量と陽性割合で異なる配置;IL18BP:RNA総量と陽性割合で異なる配置	GSDMD:configuration differs between RNA abundance and positive-nucleus fraction;IL18BP:configuration differs between RNA abundance and positive-nucleus fraction	discovery/results/questions_a_to_d.tsv; discovery/results/questions_a_to_d_initial_automatic.tsv
GSDMD:RNA総量と陽性割合で異なる配置;IL18BP:陽性割合の指定配置は支持しない	GSDMD:configuration differs between RNA abundance and positive-nucleus fraction;IL18BP:the specified configuration is not supported for the positive-nucleus fraction	discovery/results/questions_a_to_d.tsv; discovery/results/questions_a_to_d_initial_automatic.tsv
GSDMD:RNA総量と陽性割合で異なる配置;IL18R1:RNA総量と陽性割合で異なる配置	GSDMD:configuration differs between RNA abundance and positive-nucleus fraction;IL18R1:configuration differs between RNA abundance and positive-nucleus fraction	discovery/results/questions_a_to_d.tsv; discovery/results/questions_a_to_d_initial_automatic.tsv
GSDMD:RNA総量と陽性割合で異なる配置;IL18R1:陽性割合の指定配置は支持しない	GSDMD:configuration differs between RNA abundance and positive-nucleus fraction;IL18R1:the specified configuration is not supported for the positive-nucleus fraction	discovery/results/questions_a_to_d.tsv; discovery/results/questions_a_to_d_initial_automatic.tsv
GSDMD:RNA総量と陽性割合で異なる配置;IL18RAP:pseudobulk限定_陽性割合低精度	GSDMD:configuration differs between RNA abundance and positive-nucleus fraction;IL18RAP:restricted to pseudobulk; low precision for the positive-nucleus fraction	discovery/results/questions_a_to_d.tsv; discovery/results/questions_a_to_d_initial_automatic.tsv
GSDMD:RNA総量と陽性割合で異なる配置;IL18RAP:陽性割合の指定配置は支持しない	GSDMD:configuration differs between RNA abundance and positive-nucleus fraction;IL18RAP:the specified configuration is not supported for the positive-nucleus fraction	discovery/results/questions_a_to_d.tsv; discovery/results/questions_a_to_d_initial_automatic.tsv
GSDMD:RNA総量と陽性割合で異なる配置（他方cohortの陽性割合は低精度）;CASP1:pseudobulk限定_陽性割合低精度	GSDMD:configuration differs between RNA abundance and positive-nucleus fraction (the positive-nucleus fraction in the other cohort has low precision);CASP1:restricted to pseudobulk; low precision for the positive-nucleus fraction	discovery/results/questions_a_to_d.tsv; discovery/results/questions_a_to_d_initial_automatic.tsv
GSDMD:RNA総量と陽性割合で異なる配置（他方cohortの陽性割合は低精度）;CASP4:pseudobulk限定_陽性割合低精度	GSDMD:configuration differs between RNA abundance and positive-nucleus fraction (the positive-nucleus fraction in the other cohort has low precision);CASP4:restricted to pseudobulk; low precision for the positive-nucleus fraction	discovery/results/questions_a_to_d.tsv; discovery/results/questions_a_to_d_initial_automatic.tsv
GSDMD:RNA総量と陽性割合で異なる配置（他方cohortの陽性割合は低精度）;CASP5:pseudobulk限定_陽性割合低精度	GSDMD:configuration differs between RNA abundance and positive-nucleus fraction (the positive-nucleus fraction in the other cohort has low precision);CASP5:restricted to pseudobulk; low precision for the positive-nucleus fraction	discovery/results/questions_a_to_d.tsv; discovery/results/questions_a_to_d_initial_automatic.tsv
GSDMD:RNA総量と陽性割合で異なる配置（他方cohortの陽性割合は低精度）;IL18:pseudobulk限定_陽性割合低精度	GSDMD:configuration differs between RNA abundance and positive-nucleus fraction (the positive-nucleus fraction in the other cohort has low precision);IL18:restricted to pseudobulk; low precision for the positive-nucleus fraction	discovery/results/questions_a_to_d.tsv; discovery/results/questions_a_to_d_initial_automatic.tsv
GSDMD:RNA総量と陽性割合で異なる配置（他方cohortの陽性割合は低精度）;IL18BP:pseudobulk限定_陽性割合低精度	GSDMD:configuration differs between RNA abundance and positive-nucleus fraction (the positive-nucleus fraction in the other cohort has low precision);IL18BP:restricted to pseudobulk; low precision for the positive-nucleus fraction	discovery/results/questions_a_to_d.tsv; discovery/results/questions_a_to_d_initial_automatic.tsv
GSDMD:RNA総量と陽性割合で異なる配置（他方cohortの陽性割合は低精度）;IL18R1:pseudobulk限定_陽性割合低精度	GSDMD:configuration differs between RNA abundance and positive-nucleus fraction (the positive-nucleus fraction in the other cohort has low precision);IL18R1:restricted to pseudobulk; low precision for the positive-nucleus fraction	discovery/results/questions_a_to_d.tsv; discovery/results/questions_a_to_d_initial_automatic.tsv
GSDMD:RNA総量と陽性割合で異なる配置（他方cohortの陽性割合は低精度）;IL18RAP:pseudobulk限定_陽性割合低精度	GSDMD:configuration differs between RNA abundance and positive-nucleus fraction (the positive-nucleus fraction in the other cohort has low precision);IL18RAP:restricted to pseudobulk; low precision for the positive-nucleus fraction	discovery/results/questions_a_to_d.tsv; discovery/results/questions_a_to_d_initial_automatic.tsv
GSDMD:pseudobulk限定_陽性割合低精度;CASP1:RNA総量と陽性割合で異なる配置（他方cohortの陽性割合は低精度）	GSDMD:restricted to pseudobulk; low precision for the positive-nucleus fraction;CASP1:configuration differs between RNA abundance and positive-nucleus fraction (the positive-nucleus fraction in the other cohort has low precision)	discovery/results/questions_a_to_d.tsv; discovery/results/questions_a_to_d_initial_automatic.tsv
GSDMD:pseudobulk限定_陽性割合低精度;CASP1:pseudobulk限定_陽性割合低精度	GSDMD:restricted to pseudobulk; low precision for the positive-nucleus fraction;CASP1:restricted to pseudobulk; low precision for the positive-nucleus fraction	discovery/results/questions_a_to_d.tsv; discovery/results/questions_a_to_d_initial_automatic.tsv
GSDMD:pseudobulk限定_陽性割合低精度;CASP4:RNA総量と陽性割合で異なる配置（他方cohortの陽性割合は低精度）	GSDMD:restricted to pseudobulk; low precision for the positive-nucleus fraction;CASP4:configuration differs between RNA abundance and positive-nucleus fraction (the positive-nucleus fraction in the other cohort has low precision)	discovery/results/questions_a_to_d.tsv; discovery/results/questions_a_to_d_initial_automatic.tsv
GSDMD:pseudobulk限定_陽性割合低精度;CASP4:pseudobulk限定_陽性割合低精度	GSDMD:restricted to pseudobulk; low precision for the positive-nucleus fraction;CASP4:restricted to pseudobulk; low precision for the positive-nucleus fraction	discovery/results/questions_a_to_d.tsv; discovery/results/questions_a_to_d_initial_automatic.tsv
GSDMD:pseudobulk限定_陽性割合低精度;CASP5:pseudobulk限定_陽性割合低精度	GSDMD:restricted to pseudobulk; low precision for the positive-nucleus fraction;CASP5:restricted to pseudobulk; low precision for the positive-nucleus fraction	discovery/results/questions_a_to_d.tsv; discovery/results/questions_a_to_d_initial_automatic.tsv
GSDMD:pseudobulk限定_陽性割合低精度;IL18:RNA総量と陽性割合で異なる配置（他方cohortの陽性割合は低精度）	GSDMD:restricted to pseudobulk; low precision for the positive-nucleus fraction;IL18:configuration differs between RNA abundance and positive-nucleus fraction (the positive-nucleus fraction in the other cohort has low precision)	discovery/results/questions_a_to_d.tsv; discovery/results/questions_a_to_d_initial_automatic.tsv
GSDMD:pseudobulk限定_陽性割合低精度;IL18:pseudobulk限定_陽性割合低精度	GSDMD:restricted to pseudobulk; low precision for the positive-nucleus fraction;IL18:restricted to pseudobulk; low precision for the positive-nucleus fraction	discovery/results/questions_a_to_d.tsv; discovery/results/questions_a_to_d_initial_automatic.tsv
GSDMD:pseudobulk限定_陽性割合低精度;IL18BP:RNA総量と陽性割合で異なる配置（他方cohortの陽性割合は低精度）	GSDMD:restricted to pseudobulk; low precision for the positive-nucleus fraction;IL18BP:configuration differs between RNA abundance and positive-nucleus fraction (the positive-nucleus fraction in the other cohort has low precision)	discovery/results/questions_a_to_d.tsv; discovery/results/questions_a_to_d_initial_automatic.tsv
GSDMD:pseudobulk限定_陽性割合低精度;IL18BP:pseudobulk限定_陽性割合低精度	GSDMD:restricted to pseudobulk; low precision for the positive-nucleus fraction;IL18BP:restricted to pseudobulk; low precision for the positive-nucleus fraction	discovery/results/questions_a_to_d.tsv; discovery/results/questions_a_to_d_initial_automatic.tsv
GSDMD:pseudobulk限定_陽性割合低精度;IL18R1:RNA総量と陽性割合で異なる配置（他方cohortの陽性割合は低精度）	GSDMD:restricted to pseudobulk; low precision for the positive-nucleus fraction;IL18R1:configuration differs between RNA abundance and positive-nucleus fraction (the positive-nucleus fraction in the other cohort has low precision)	discovery/results/questions_a_to_d.tsv; discovery/results/questions_a_to_d_initial_automatic.tsv
GSDMD:pseudobulk限定_陽性割合低精度;IL18R1:pseudobulk限定_陽性割合低精度	GSDMD:restricted to pseudobulk; low precision for the positive-nucleus fraction;IL18R1:restricted to pseudobulk; low precision for the positive-nucleus fraction	discovery/results/questions_a_to_d.tsv; discovery/results/questions_a_to_d_initial_automatic.tsv
GSDMD:pseudobulk限定_陽性割合低精度;IL18RAP:pseudobulk限定_陽性割合低精度	GSDMD:restricted to pseudobulk; low precision for the positive-nucleus fraction;IL18RAP:restricted to pseudobulk; low precision for the positive-nucleus fraction	discovery/results/questions_a_to_d.tsv; discovery/results/questions_a_to_d_initial_automatic.tsv
GSDMD:陽性割合の指定配置は支持しない;CASP1:RNA総量と陽性割合で異なる配置	GSDMD:the specified configuration is not supported for the positive-nucleus fraction;CASP1:configuration differs between RNA abundance and positive-nucleus fraction	discovery/results/questions_a_to_d.tsv; discovery/results/questions_a_to_d_initial_automatic.tsv
GSDMD:陽性割合の指定配置は支持しない;CASP1:pseudobulk限定_陽性割合低精度	GSDMD:the specified configuration is not supported for the positive-nucleus fraction;CASP1:restricted to pseudobulk; low precision for the positive-nucleus fraction	discovery/results/questions_a_to_d.tsv; discovery/results/questions_a_to_d_initial_automatic.tsv
GSDMD:陽性割合の指定配置は支持しない;CASP1:陽性割合の指定配置は支持しない	GSDMD:the specified configuration is not supported for the positive-nucleus fraction;CASP1:the specified configuration is not supported for the positive-nucleus fraction	discovery/results/questions_a_to_d.tsv; discovery/results/questions_a_to_d_initial_automatic.tsv
GSDMD:陽性割合の指定配置は支持しない;CASP4:RNA総量と陽性割合で異なる配置	GSDMD:the specified configuration is not supported for the positive-nucleus fraction;CASP4:configuration differs between RNA abundance and positive-nucleus fraction	discovery/results/questions_a_to_d.tsv; discovery/results/questions_a_to_d_initial_automatic.tsv
GSDMD:陽性割合の指定配置は支持しない;CASP4:陽性割合でも整合	GSDMD:the specified configuration is not supported for the positive-nucleus fraction;CASP4:consistent also for the positive-nucleus fraction	discovery/results/questions_a_to_d.tsv; discovery/results/questions_a_to_d_initial_automatic.tsv
GSDMD:陽性割合の指定配置は支持しない;CASP4:陽性割合の指定配置は支持しない	GSDMD:the specified configuration is not supported for the positive-nucleus fraction;CASP4:the specified configuration is not supported for the positive-nucleus fraction	discovery/results/questions_a_to_d.tsv; discovery/results/questions_a_to_d_initial_automatic.tsv
GSDMD:陽性割合の指定配置は支持しない;CASP5:RNA総量と陽性割合で異なる配置	GSDMD:the specified configuration is not supported for the positive-nucleus fraction;CASP5:configuration differs between RNA abundance and positive-nucleus fraction	discovery/results/questions_a_to_d.tsv; discovery/results/questions_a_to_d_initial_automatic.tsv
GSDMD:陽性割合の指定配置は支持しない;CASP5:pseudobulk限定_陽性割合低精度	GSDMD:the specified configuration is not supported for the positive-nucleus fraction;CASP5:restricted to pseudobulk; low precision for the positive-nucleus fraction	discovery/results/questions_a_to_d.tsv; discovery/results/questions_a_to_d_initial_automatic.tsv
GSDMD:陽性割合の指定配置は支持しない;CASP5:陽性割合の指定配置は支持しない	GSDMD:the specified configuration is not supported for the positive-nucleus fraction;CASP5:the specified configuration is not supported for the positive-nucleus fraction	discovery/results/questions_a_to_d.tsv; discovery/results/questions_a_to_d_initial_automatic.tsv
GSDMD:陽性割合の指定配置は支持しない;IL18:RNA総量と陽性割合で異なる配置	GSDMD:the specified configuration is not supported for the positive-nucleus fraction;IL18:configuration differs between RNA abundance and positive-nucleus fraction	discovery/results/questions_a_to_d.tsv; discovery/results/questions_a_to_d_initial_automatic.tsv
GSDMD:陽性割合の指定配置は支持しない;IL18:陽性割合でも整合	GSDMD:the specified configuration is not supported for the positive-nucleus fraction;IL18:consistent also for the positive-nucleus fraction	discovery/results/questions_a_to_d.tsv; discovery/results/questions_a_to_d_initial_automatic.tsv
GSDMD:陽性割合の指定配置は支持しない;IL18:陽性割合の指定配置は支持しない	GSDMD:the specified configuration is not supported for the positive-nucleus fraction;IL18:the specified configuration is not supported for the positive-nucleus fraction	discovery/results/questions_a_to_d.tsv; discovery/results/questions_a_to_d_initial_automatic.tsv
GSDMD:陽性割合の指定配置は支持しない;IL18BP:RNA総量と陽性割合で異なる配置	GSDMD:the specified configuration is not supported for the positive-nucleus fraction;IL18BP:configuration differs between RNA abundance and positive-nucleus fraction	discovery/results/questions_a_to_d.tsv; discovery/results/questions_a_to_d_initial_automatic.tsv
GSDMD:陽性割合の指定配置は支持しない;IL18BP:陽性割合の指定配置は支持しない	GSDMD:the specified configuration is not supported for the positive-nucleus fraction;IL18BP:the specified configuration is not supported for the positive-nucleus fraction	discovery/results/questions_a_to_d.tsv; discovery/results/questions_a_to_d_initial_automatic.tsv
GSDMD:陽性割合の指定配置は支持しない;IL18R1:RNA総量と陽性割合で異なる配置	GSDMD:the specified configuration is not supported for the positive-nucleus fraction;IL18R1:configuration differs between RNA abundance and positive-nucleus fraction	discovery/results/questions_a_to_d.tsv; discovery/results/questions_a_to_d_initial_automatic.tsv
GSDMD:陽性割合の指定配置は支持しない;IL18R1:陽性割合でも整合	GSDMD:the specified configuration is not supported for the positive-nucleus fraction;IL18R1:consistent also for the positive-nucleus fraction	discovery/results/questions_a_to_d.tsv; discovery/results/questions_a_to_d_initial_automatic.tsv
GSDMD:陽性割合の指定配置は支持しない;IL18R1:陽性割合の指定配置は支持しない	GSDMD:the specified configuration is not supported for the positive-nucleus fraction;IL18R1:the specified configuration is not supported for the positive-nucleus fraction	discovery/results/questions_a_to_d.tsv; discovery/results/questions_a_to_d_initial_automatic.tsv
GSDMD:陽性割合の指定配置は支持しない;IL18RAP:pseudobulk限定_陽性割合低精度	GSDMD:the specified configuration is not supported for the positive-nucleus fraction;IL18RAP:restricted to pseudobulk; low precision for the positive-nucleus fraction	discovery/results/questions_a_to_d.tsv; discovery/results/questions_a_to_d_initial_automatic.tsv
GSDMD:陽性割合の指定配置は支持しない;IL18RAP:陽性割合の指定配置は支持しない	GSDMD:the specified configuration is not supported for the positive-nucleus fraction;IL18RAP:the specified configuration is not supported for the positive-nucleus fraction	discovery/results/questions_a_to_d.tsv; discovery/results/questions_a_to_d_initial_automatic.tsv
IL18:RNA総量と陽性割合で異なる配置;CASP1:RNA総量と陽性割合で異なる配置	IL18:configuration differs between RNA abundance and positive-nucleus fraction;CASP1:configuration differs between RNA abundance and positive-nucleus fraction	discovery/results/questions_a_to_d.tsv; discovery/results/questions_a_to_d_initial_automatic.tsv
IL18:RNA総量と陽性割合で異なる配置;CASP1:陽性割合の指定配置は支持しない	IL18:configuration differs between RNA abundance and positive-nucleus fraction;CASP1:the specified configuration is not supported for the positive-nucleus fraction	discovery/results/questions_a_to_d.tsv; discovery/results/questions_a_to_d_initial_automatic.tsv
IL18:RNA総量と陽性割合で異なる配置;CASP4:RNA総量と陽性割合で異なる配置	IL18:configuration differs between RNA abundance and positive-nucleus fraction;CASP4:configuration differs between RNA abundance and positive-nucleus fraction	discovery/results/questions_a_to_d.tsv; discovery/results/questions_a_to_d_initial_automatic.tsv
IL18:RNA総量と陽性割合で異なる配置;CASP4:陽性割合でも整合	IL18:configuration differs between RNA abundance and positive-nucleus fraction;CASP4:consistent also for the positive-nucleus fraction	discovery/results/questions_a_to_d.tsv; discovery/results/questions_a_to_d_initial_automatic.tsv
IL18:RNA総量と陽性割合で異なる配置;CASP4:陽性割合の指定配置は支持しない	IL18:configuration differs between RNA abundance and positive-nucleus fraction;CASP4:the specified configuration is not supported for the positive-nucleus fraction	discovery/results/questions_a_to_d.tsv; discovery/results/questions_a_to_d_initial_automatic.tsv
IL18:RNA総量と陽性割合で異なる配置;CASP5:pseudobulk限定_陽性割合低精度	IL18:configuration differs between RNA abundance and positive-nucleus fraction;CASP5:restricted to pseudobulk; low precision for the positive-nucleus fraction	discovery/results/questions_a_to_d.tsv; discovery/results/questions_a_to_d_initial_automatic.tsv
IL18:RNA総量と陽性割合で異なる配置;CASP5:陽性割合の指定配置は支持しない	IL18:configuration differs between RNA abundance and positive-nucleus fraction;CASP5:the specified configuration is not supported for the positive-nucleus fraction	discovery/results/questions_a_to_d.tsv; discovery/results/questions_a_to_d_initial_automatic.tsv
IL18:RNA総量と陽性割合で異なる配置（他方cohortの陽性割合は低精度）;CASP1:pseudobulk限定_陽性割合低精度	IL18:configuration differs between RNA abundance and positive-nucleus fraction (the positive-nucleus fraction in the other cohort has low precision);CASP1:restricted to pseudobulk; low precision for the positive-nucleus fraction	discovery/results/questions_a_to_d.tsv; discovery/results/questions_a_to_d_initial_automatic.tsv
IL18:RNA総量と陽性割合で異なる配置（他方cohortの陽性割合は低精度）;CASP4:pseudobulk限定_陽性割合低精度	IL18:configuration differs between RNA abundance and positive-nucleus fraction (the positive-nucleus fraction in the other cohort has low precision);CASP4:restricted to pseudobulk; low precision for the positive-nucleus fraction	discovery/results/questions_a_to_d.tsv; discovery/results/questions_a_to_d_initial_automatic.tsv
IL18:RNA総量と陽性割合で異なる配置（他方cohortの陽性割合は低精度）;CASP5:pseudobulk限定_陽性割合低精度	IL18:configuration differs between RNA abundance and positive-nucleus fraction (the positive-nucleus fraction in the other cohort has low precision);CASP5:restricted to pseudobulk; low precision for the positive-nucleus fraction	discovery/results/questions_a_to_d.tsv; discovery/results/questions_a_to_d_initial_automatic.tsv
IL18:pseudobulk限定_陽性割合低精度;CASP1:RNA総量と陽性割合で異なる配置（他方cohortの陽性割合は低精度）	IL18:restricted to pseudobulk; low precision for the positive-nucleus fraction;CASP1:configuration differs between RNA abundance and positive-nucleus fraction (the positive-nucleus fraction in the other cohort has low precision)	discovery/results/questions_a_to_d.tsv; discovery/results/questions_a_to_d_initial_automatic.tsv
IL18:pseudobulk限定_陽性割合低精度;CASP1:pseudobulk限定_陽性割合低精度	IL18:restricted to pseudobulk; low precision for the positive-nucleus fraction;CASP1:restricted to pseudobulk; low precision for the positive-nucleus fraction	discovery/results/questions_a_to_d.tsv; discovery/results/questions_a_to_d_initial_automatic.tsv
IL18:pseudobulk限定_陽性割合低精度;CASP4:RNA総量と陽性割合で異なる配置（他方cohortの陽性割合は低精度）	IL18:restricted to pseudobulk; low precision for the positive-nucleus fraction;CASP4:configuration differs between RNA abundance and positive-nucleus fraction (the positive-nucleus fraction in the other cohort has low precision)	discovery/results/questions_a_to_d.tsv; discovery/results/questions_a_to_d_initial_automatic.tsv
IL18:pseudobulk限定_陽性割合低精度;CASP4:pseudobulk限定_陽性割合低精度	IL18:restricted to pseudobulk; low precision for the positive-nucleus fraction;CASP4:restricted to pseudobulk; low precision for the positive-nucleus fraction	discovery/results/questions_a_to_d.tsv; discovery/results/questions_a_to_d_initial_automatic.tsv
IL18:pseudobulk限定_陽性割合低精度;CASP5:pseudobulk限定_陽性割合低精度	IL18:restricted to pseudobulk; low precision for the positive-nucleus fraction;CASP5:restricted to pseudobulk; low precision for the positive-nucleus fraction	discovery/results/questions_a_to_d.tsv; discovery/results/questions_a_to_d_initial_automatic.tsv
IL18:陽性割合でも整合;CASP1:陽性割合の指定配置は支持しない	IL18:consistent also for the positive-nucleus fraction;CASP1:the specified configuration is not supported for the positive-nucleus fraction	discovery/results/questions_a_to_d.tsv; discovery/results/questions_a_to_d_initial_automatic.tsv
IL18:陽性割合でも整合;CASP4:RNA総量と陽性割合で異なる配置	IL18:consistent also for the positive-nucleus fraction;CASP4:configuration differs between RNA abundance and positive-nucleus fraction	discovery/results/questions_a_to_d.tsv; discovery/results/questions_a_to_d_initial_automatic.tsv
IL18:陽性割合でも整合;CASP4:陽性割合でも整合	IL18:consistent also for the positive-nucleus fraction;CASP4:consistent also for the positive-nucleus fraction	discovery/results/questions_a_to_d.tsv; discovery/results/questions_a_to_d_initial_automatic.tsv
IL18:陽性割合でも整合;CASP4:陽性割合の指定配置は支持しない	IL18:consistent also for the positive-nucleus fraction;CASP4:the specified configuration is not supported for the positive-nucleus fraction	discovery/results/questions_a_to_d.tsv; discovery/results/questions_a_to_d_initial_automatic.tsv
IL18:陽性割合でも整合;CASP5:RNA総量と陽性割合で異なる配置	IL18:consistent also for the positive-nucleus fraction;CASP5:configuration differs between RNA abundance and positive-nucleus fraction	discovery/results/questions_a_to_d.tsv; discovery/results/questions_a_to_d_initial_automatic.tsv
IL18:陽性割合でも整合;CASP5:pseudobulk限定_陽性割合低精度	IL18:consistent also for the positive-nucleus fraction;CASP5:restricted to pseudobulk; low precision for the positive-nucleus fraction	discovery/results/questions_a_to_d.tsv; discovery/results/questions_a_to_d_initial_automatic.tsv
IL18:陽性割合でも整合;CASP5:陽性割合の指定配置は支持しない	IL18:consistent also for the positive-nucleus fraction;CASP5:the specified configuration is not supported for the positive-nucleus fraction	discovery/results/questions_a_to_d.tsv; discovery/results/questions_a_to_d_initial_automatic.tsv
IL18:陽性割合の指定配置は支持しない;CASP1:pseudobulk限定_陽性割合低精度	IL18:the specified configuration is not supported for the positive-nucleus fraction;CASP1:restricted to pseudobulk; low precision for the positive-nucleus fraction	discovery/results/questions_a_to_d.tsv; discovery/results/questions_a_to_d_initial_automatic.tsv
IL18:陽性割合の指定配置は支持しない;CASP1:陽性割合の指定配置は支持しない	IL18:the specified configuration is not supported for the positive-nucleus fraction;CASP1:the specified configuration is not supported for the positive-nucleus fraction	discovery/results/questions_a_to_d.tsv; discovery/results/questions_a_to_d_initial_automatic.tsv
IL18:陽性割合の指定配置は支持しない;CASP4:RNA総量と陽性割合で異なる配置	IL18:the specified configuration is not supported for the positive-nucleus fraction;CASP4:configuration differs between RNA abundance and positive-nucleus fraction	discovery/results/questions_a_to_d.tsv; discovery/results/questions_a_to_d_initial_automatic.tsv
IL18:陽性割合の指定配置は支持しない;CASP4:陽性割合でも整合	IL18:the specified configuration is not supported for the positive-nucleus fraction;CASP4:consistent also for the positive-nucleus fraction	discovery/results/questions_a_to_d.tsv; discovery/results/questions_a_to_d_initial_automatic.tsv
IL18:陽性割合の指定配置は支持しない;CASP4:陽性割合の指定配置は支持しない	IL18:the specified configuration is not supported for the positive-nucleus fraction;CASP4:the specified configuration is not supported for the positive-nucleus fraction	discovery/results/questions_a_to_d.tsv; discovery/results/questions_a_to_d_initial_automatic.tsv
IL18:陽性割合の指定配置は支持しない;CASP5:pseudobulk限定_陽性割合低精度	IL18:the specified configuration is not supported for the positive-nucleus fraction;CASP5:restricted to pseudobulk; low precision for the positive-nucleus fraction	discovery/results/questions_a_to_d.tsv; discovery/results/questions_a_to_d_initial_automatic.tsv
IL18:陽性割合の指定配置は支持しない;CASP5:陽性割合の指定配置は支持しない	IL18:the specified configuration is not supported for the positive-nucleus fraction;CASP5:the specified configuration is not supported for the positive-nucleus fraction	discovery/results/questions_a_to_d.tsv; discovery/results/questions_a_to_d_initial_automatic.tsv
IL18BP:RNA総量と陽性割合で異なる配置;IL18R1:陽性割合の指定配置は支持しない	IL18BP:configuration differs between RNA abundance and positive-nucleus fraction;IL18R1:the specified configuration is not supported for the positive-nucleus fraction	discovery/results/questions_a_to_d.tsv; discovery/results/questions_a_to_d_initial_automatic.tsv
IL18BP:RNA総量と陽性割合で異なる配置;IL18R1:陽性割合の指定配置は支持しない;IL18RAP:pseudobulk限定_陽性割合低精度	IL18BP:configuration differs between RNA abundance and positive-nucleus fraction;IL18R1:the specified configuration is not supported for the positive-nucleus fraction;IL18RAP:restricted to pseudobulk; low precision for the positive-nucleus fraction	discovery/results/questions_a_to_d.tsv; discovery/results/questions_a_to_d_initial_automatic.tsv
IL18BP:RNA総量と陽性割合で異なる配置;IL18R1:陽性割合の指定配置は支持しない;IL18RAP:陽性割合の指定配置は支持しない	IL18BP:configuration differs between RNA abundance and positive-nucleus fraction;IL18R1:the specified configuration is not supported for the positive-nucleus fraction;IL18RAP:the specified configuration is not supported for the positive-nucleus fraction	discovery/results/questions_a_to_d.tsv; discovery/results/questions_a_to_d_initial_automatic.tsv
IL18BP:RNA総量と陽性割合で異なる配置;IL18RAP:pseudobulk限定_陽性割合低精度	IL18BP:configuration differs between RNA abundance and positive-nucleus fraction;IL18RAP:restricted to pseudobulk; low precision for the positive-nucleus fraction	discovery/results/questions_a_to_d.tsv; discovery/results/questions_a_to_d_initial_automatic.tsv
IL18BP:RNA総量と陽性割合で異なる配置;IL18RAP:陽性割合の指定配置は支持しない	IL18BP:configuration differs between RNA abundance and positive-nucleus fraction;IL18RAP:the specified configuration is not supported for the positive-nucleus fraction	discovery/results/questions_a_to_d.tsv; discovery/results/questions_a_to_d_initial_automatic.tsv
IL18BP:RNA総量と陽性割合で異なる配置（他方cohortの陽性割合は低精度）;IL18R1:pseudobulk限定_陽性割合低精度	IL18BP:configuration differs between RNA abundance and positive-nucleus fraction (the positive-nucleus fraction in the other cohort has low precision);IL18R1:restricted to pseudobulk; low precision for the positive-nucleus fraction	discovery/results/questions_a_to_d.tsv; discovery/results/questions_a_to_d_initial_automatic.tsv
IL18BP:RNA総量と陽性割合で異なる配置（他方cohortの陽性割合は低精度）;IL18R1:pseudobulk限定_陽性割合低精度;IL18RAP:pseudobulk限定_陽性割合低精度	IL18BP:configuration differs between RNA abundance and positive-nucleus fraction (the positive-nucleus fraction in the other cohort has low precision);IL18R1:restricted to pseudobulk; low precision for the positive-nucleus fraction;IL18RAP:restricted to pseudobulk; low precision for the positive-nucleus fraction	discovery/results/questions_a_to_d.tsv; discovery/results/questions_a_to_d_initial_automatic.tsv
IL18BP:RNA総量と陽性割合で異なる配置（他方cohortの陽性割合は低精度）;IL18RAP:pseudobulk限定_陽性割合低精度	IL18BP:configuration differs between RNA abundance and positive-nucleus fraction (the positive-nucleus fraction in the other cohort has low precision);IL18RAP:restricted to pseudobulk; low precision for the positive-nucleus fraction	discovery/results/questions_a_to_d.tsv; discovery/results/questions_a_to_d_initial_automatic.tsv
IL18BP:pseudobulk限定_陽性割合低精度;IL18R1:RNA総量と陽性割合で異なる配置（他方cohortの陽性割合は低精度）	IL18BP:restricted to pseudobulk; low precision for the positive-nucleus fraction;IL18R1:configuration differs between RNA abundance and positive-nucleus fraction (the positive-nucleus fraction in the other cohort has low precision)	discovery/results/questions_a_to_d.tsv; discovery/results/questions_a_to_d_initial_automatic.tsv
IL18BP:pseudobulk限定_陽性割合低精度;IL18R1:RNA総量と陽性割合で異なる配置（他方cohortの陽性割合は低精度）;IL18RAP:pseudobulk限定_陽性割合低精度	IL18BP:restricted to pseudobulk; low precision for the positive-nucleus fraction;IL18R1:configuration differs between RNA abundance and positive-nucleus fraction (the positive-nucleus fraction in the other cohort has low precision);IL18RAP:restricted to pseudobulk; low precision for the positive-nucleus fraction	discovery/results/questions_a_to_d.tsv; discovery/results/questions_a_to_d_initial_automatic.tsv
IL18BP:pseudobulk限定_陽性割合低精度;IL18R1:pseudobulk限定_陽性割合低精度	IL18BP:restricted to pseudobulk; low precision for the positive-nucleus fraction;IL18R1:restricted to pseudobulk; low precision for the positive-nucleus fraction	discovery/results/questions_a_to_d.tsv; discovery/results/questions_a_to_d_initial_automatic.tsv
IL18BP:pseudobulk限定_陽性割合低精度;IL18R1:pseudobulk限定_陽性割合低精度;IL18RAP:pseudobulk限定_陽性割合低精度	IL18BP:restricted to pseudobulk; low precision for the positive-nucleus fraction;IL18R1:restricted to pseudobulk; low precision for the positive-nucleus fraction;IL18RAP:restricted to pseudobulk; low precision for the positive-nucleus fraction	discovery/results/questions_a_to_d.tsv; discovery/results/questions_a_to_d_initial_automatic.tsv
IL18BP:pseudobulk限定_陽性割合低精度;IL18RAP:pseudobulk限定_陽性割合低精度	IL18BP:restricted to pseudobulk; low precision for the positive-nucleus fraction;IL18RAP:restricted to pseudobulk; low precision for the positive-nucleus fraction	discovery/results/questions_a_to_d.tsv; discovery/results/questions_a_to_d_initial_automatic.tsv
IL18BP:陽性割合の指定配置は支持しない;IL18R1:RNA総量と陽性割合で異なる配置	IL18BP:the specified configuration is not supported for the positive-nucleus fraction;IL18R1:configuration differs between RNA abundance and positive-nucleus fraction	discovery/results/questions_a_to_d.tsv; discovery/results/questions_a_to_d_initial_automatic.tsv
IL18BP:陽性割合の指定配置は支持しない;IL18R1:RNA総量と陽性割合で異なる配置;IL18RAP:陽性割合の指定配置は支持しない	IL18BP:the specified configuration is not supported for the positive-nucleus fraction;IL18R1:configuration differs between RNA abundance and positive-nucleus fraction;IL18RAP:the specified configuration is not supported for the positive-nucleus fraction	discovery/results/questions_a_to_d.tsv; discovery/results/questions_a_to_d_initial_automatic.tsv
IL18BP:陽性割合の指定配置は支持しない;IL18R1:陽性割合でも整合	IL18BP:the specified configuration is not supported for the positive-nucleus fraction;IL18R1:consistent also for the positive-nucleus fraction	discovery/results/questions_a_to_d.tsv; discovery/results/questions_a_to_d_initial_automatic.tsv
IL18BP:陽性割合の指定配置は支持しない;IL18R1:陽性割合でも整合;IL18RAP:陽性割合の指定配置は支持しない	IL18BP:the specified configuration is not supported for the positive-nucleus fraction;IL18R1:consistent also for the positive-nucleus fraction;IL18RAP:the specified configuration is not supported for the positive-nucleus fraction	discovery/results/questions_a_to_d.tsv; discovery/results/questions_a_to_d_initial_automatic.tsv
IL18BP:陽性割合の指定配置は支持しない;IL18R1:陽性割合の指定配置は支持しない	IL18BP:the specified configuration is not supported for the positive-nucleus fraction;IL18R1:the specified configuration is not supported for the positive-nucleus fraction	discovery/results/questions_a_to_d.tsv; discovery/results/questions_a_to_d_initial_automatic.tsv
IL18BP:陽性割合の指定配置は支持しない;IL18R1:陽性割合の指定配置は支持しない;IL18RAP:pseudobulk限定_陽性割合低精度	IL18BP:the specified configuration is not supported for the positive-nucleus fraction;IL18R1:the specified configuration is not supported for the positive-nucleus fraction;IL18RAP:restricted to pseudobulk; low precision for the positive-nucleus fraction	discovery/results/questions_a_to_d.tsv; discovery/results/questions_a_to_d_initial_automatic.tsv
IL18BP:陽性割合の指定配置は支持しない;IL18R1:陽性割合の指定配置は支持しない;IL18RAP:陽性割合の指定配置は支持しない	IL18BP:the specified configuration is not supported for the positive-nucleus fraction;IL18R1:the specified configuration is not supported for the positive-nucleus fraction;IL18RAP:the specified configuration is not supported for the positive-nucleus fraction	discovery/results/questions_a_to_d.tsv; discovery/results/questions_a_to_d_initial_automatic.tsv
IL18BP:陽性割合の指定配置は支持しない;IL18RAP:pseudobulk限定_陽性割合低精度	IL18BP:the specified configuration is not supported for the positive-nucleus fraction;IL18RAP:restricted to pseudobulk; low precision for the positive-nucleus fraction	discovery/results/questions_a_to_d.tsv; discovery/results/questions_a_to_d_initial_automatic.tsv
IL18BP:陽性割合の指定配置は支持しない;IL18RAP:陽性割合の指定配置は支持しない	IL18BP:the specified configuration is not supported for the positive-nucleus fraction;IL18RAP:the specified configuration is not supported for the positive-nucleus fraction	discovery/results/questions_a_to_d.tsv; discovery/results/questions_a_to_d_initial_automatic.tsv
IL18R1:RNA総量と陽性割合で異なる配置;IL18RAP:陽性割合の指定配置は支持しない	IL18R1:configuration differs between RNA abundance and positive-nucleus fraction;IL18RAP:the specified configuration is not supported for the positive-nucleus fraction	discovery/results/questions_a_to_d.tsv; discovery/results/questions_a_to_d_initial_automatic.tsv
IL18R1:RNA総量と陽性割合で異なる配置（他方cohortの陽性割合は低精度）;IL18RAP:pseudobulk限定_陽性割合低精度	IL18R1:configuration differs between RNA abundance and positive-nucleus fraction (the positive-nucleus fraction in the other cohort has low precision);IL18RAP:restricted to pseudobulk; low precision for the positive-nucleus fraction	discovery/results/questions_a_to_d.tsv; discovery/results/questions_a_to_d_initial_automatic.tsv
IL18R1:pseudobulk限定_陽性割合低精度;IL18RAP:pseudobulk限定_陽性割合低精度	IL18R1:restricted to pseudobulk; low precision for the positive-nucleus fraction;IL18RAP:restricted to pseudobulk; low precision for the positive-nucleus fraction	discovery/results/questions_a_to_d.tsv; discovery/results/questions_a_to_d_initial_automatic.tsv
IL18R1:陽性割合でも整合;IL18RAP:陽性割合の指定配置は支持しない	IL18R1:consistent also for the positive-nucleus fraction;IL18RAP:the specified configuration is not supported for the positive-nucleus fraction	discovery/results/questions_a_to_d.tsv; discovery/results/questions_a_to_d_initial_automatic.tsv
IL18R1:陽性割合の指定配置は支持しない;IL18RAP:pseudobulk限定_陽性割合低精度	IL18R1:the specified configuration is not supported for the positive-nucleus fraction;IL18RAP:restricted to pseudobulk; low precision for the positive-nucleus fraction	discovery/results/questions_a_to_d.tsv; discovery/results/questions_a_to_d_initial_automatic.tsv
IL18R1:陽性割合の指定配置は支持しない;IL18RAP:陽性割合の指定配置は支持しない	IL18R1:the specified configuration is not supported for the positive-nucleus fraction;IL18RAP:the specified configuration is not supported for the positive-nucleus fraction	discovery/results/questions_a_to_d.tsv; discovery/results/questions_a_to_d_initial_automatic.tsv
RNA総量と陽性割合で異なる配置	configuration differs between RNA abundance and positive-nucleus fraction	discovery/results/all_pair_gene_contrasts.tsv
RNA総量と陽性割合で異なる配置（他方cohortの陽性割合は低精度）	configuration differs between RNA abundance and positive-nucleus fraction (the positive-nucleus fraction in the other cohort has low precision)	discovery/results/all_pair_gene_contrasts.tsv
RNA総量と陽性核割合で異なる配置	configuration differs between RNA abundance and positive-nucleus fraction	discovery/results/questions_a_to_d.tsv; discovery/results/questions_a_to_d_initial_automatic.tsv
pseudobulk限定_陽性割合低精度	restricted to pseudobulk; low precision for the positive-nucleus fraction	discovery/results/all_pair_gene_contrasts.tsv
事前の既報候補が最高側に現れること自体は新しい配置としない。候補集合がdonorで異なり、co-winnerも含む。	A previously reported candidate appearing among the highest classes is not itself a new configuration. Candidate sets differ across donors and include co-winners.	discovery/results/highest_class_expectation_comparison.tsv
判定不能	undeterminable	discovery/results/highest_class_expectation_comparison.tsv; discovery/results/question_status_summary.tsv; discovery/results/questions_a_to_d.tsv; discovery/results/questions_a_to_d_initial_automatic.tsv
同じ広いclass側のRNA配置	RNA configuration enriched on the same broad cell-class side	discovery/results/questions_a_to_d.tsv; discovery/results/questions_a_to_d_initial_automatic.tsv
固定期待表は、周皮細胞対内皮という同じ比較でIL18が周皮細胞側、CASP1・CASP4・GSDMDが内皮側に揃う4分子の相対RNA配置を予想していなかった。必要L edgeは両cohortで5.3を満たし、RNA総量と陽性割合の精度十分な逆方向はない。マーカーclass最大の再表示や未確定BP単独値ではなく、期待表に対する追加的な局所配置として独立に検収した。全4geneの陽性割合支持、最高担い手、機能的分業、世界初は主張しない。	The fixed expectation table did not anticipate a four-molecule relative RNA configuration with IL18 enriched towards pericytes and CASP1, CASP4 and GSDMD towards endothelium in the same pericyte–endothelial comparison. The required L edges met section 5.3 in both cohorts, with no sufficiently precise opposite direction between RNA abundance and positive-nucleus fraction. It was independently revi…	discovery/results/questions_a_to_d.tsv
定量edgeは支持されるが、マーカー表の候補・未確定項目だけからこの多分子の定量対比を新しい配置とは確定しない。	Quantitative edges are supported, but marker-table candidates and unresolved items alone do not establish this multi-molecule quantitative contrast as a new configuration.	discovery/results/questions_a_to_d.tsv; discovery/results/questions_a_to_d_initial_automatic.tsv
必要edgeの低精度／非再現を保持し、期待との新規性を確定しない。	Low precision or non-replication of required edges is retained; novelty relative to expectations is not established.	discovery/results/questions_a_to_d.tsv; discovery/results/questions_a_to_d_initial_automatic.tsv
必要edgeは両cohortで支持され、事前のEC–CM方向または既報候補class側への配置に整合する。既報候補との整合は最高classや機能の証明ではない。	Required edges are supported in both cohorts and are consistent with the prior EC–CM direction or enrichment towards a previously reported candidate class. Consistency with a reported candidate does not establish the highest class or function.	discovery/results/questions_a_to_d.tsv; discovery/results/questions_a_to_d_initial_automatic.tsv
指定多分子配置の支持は成立しない／低精度	The specified multi-molecule configuration is unsupported or has low precision.	discovery/results/questions_a_to_d.tsv; discovery/results/questions_a_to_d_initial_automatic.tsv
新しい配置	new configuration	discovery/results/question_status_summary.tsv; discovery/results/questions_a_to_d.tsv
既報候補classと一致	consistent with a previously reported candidate cell class	discovery/results/highest_class_expectation_comparison.tsv
既見・既報と一致	consistent with previously seen or reported information	discovery/results/highest_class_expectation_comparison.tsv; discovery/results/question_status_summary.tsv; discovery/results/questions_a_to_d.tsv; discovery/results/questions_a_to_d_initial_automatic.tsv
最高順位の定量既報は未確認	A previously reported quantitative highest rank has not been confirmed.	discovery/results/highest_class_expectation_comparison.tsv
未確定のclass順位を得ただけでは新しい配置を確定しない。pは既報のpseudobulkと同一視せず、全候補で未検出0の同順位も担い手の証拠としない。	An unresolved class ranking alone does not establish a new configuration. The fraction p is not equated with previously reported pseudobulk abundance; a tie at an undetected zero across all candidates is not evidence of a contributing cell class.	discovery/results/highest_class_expectation_comparison.tsv
比較した2つのclass側に分かれるRNA配置	RNA configuration distributed across the two compared cell-class sides	discovery/results/questions_a_to_d.tsv; discovery/results/questions_a_to_d_initial_automatic.tsv
確認（指定した合算ドナー集合）	Confirmed (specified pooled donor set)	confirmation/SUMMARY.json; confirmation/primary_results.tsv; post_v3_3/figure_1_2_s11/confirmation/non_target_stage/CALIBRATION/positive_control_verdicts.tsv; post_v3_3/path10_conf_01/tables/J_primary.tsv; post_v3_3/seal4_conf_01/tables/J_primary.tsv; post_v3_3/sexnuc_01/tables/N1_summary.tsv
陽性割合でも整合	consistent also for the positive-nucleus fraction	discovery/results/all_pair_gene_contrasts.tsv; discovery/results/central_candidate_required_edges.tsv
陽性割合の指定配置は支持しない	the specified configuration is not supported for the positive-nucleus fraction	discovery/results/all_pair_gene_contrasts.tsv; discovery/results/central_candidate_required_edges.tsv
0を含む	Includes zero	post_v3_3/casp4_01/stage1/B_reading.json; post_v3_3/isch_02/stage1/P1_joint_reading.json; post_v3_3/isch_02/stage1/P1a_difference.tsv
AMIで上がったクラス	Cell classes increased in AMI	post_v3_3/casp4_01/stage1/A_cross_cohort.tsv
この語は、CASP4-01 の B の判定（下に写す）を置き換えない。	This term does not replace the CASP4-01 B decision reproduced below.	post_v3_3/isch_02/stage1/P1_joint_reading.json
その形跡はない	No such indication	post_v3_3/atac_04/A_SUMMARY.tsv
コホートごと	By cohort	post_v3_3/casp4_01/stage1/A_cross_cohort.tsv; post_v3_3/isch_02/stage1/P3_cross_cohort.tsv
下限 > 0	Lower bound > 0	post_v3_3/casp4_01/stage1/B_reading.json; post_v3_3/isch_02/stage1/P1_joint_reading.json; post_v3_3/isch_02/stage1/P1b_estimates.tsv
予測した向き	Predicted direction	post_v3_3/sexnuc_01/tables/S_summary.tsv
保持	Retained	post_v3_3/disease_isch_01/stage1/maintenance_summary.tsv
内皮側とは言えない	An endothelial-sided interpretation is not supported	post_v3_3/atac_05/IL18BP_SUMMARY.tsv
内皮側とは言えない（6人中1人、参照の位置 23.715374百分位、参照でこの読みに当たる割合 21.367833%）	An endothelial-sided interpretation is not supported (1/6 donors; reference percentile 23.715374; reference frequency meeting this interpretation 21.367833%).	post_v3_3/atac_05/IL18BP_SUMMARY.tsv
内皮側とは言えない（6人中2人、参照の位置 45.015389百分位、参照でこの読みに当たる割合 13.772236%）	An endothelial-sided interpretation is not supported (2/6 donors; reference percentile 45.015389; reference frequency meeting this interpretation 13.772236%).	post_v3_3/atac_05/IL18BP_SUMMARY.tsv
内皮側とは言えない（6人中3人、参照の位置 43.935521百分位、参照でこの読みに当たる割合 20.783557%）	An endothelial-sided interpretation is not supported (3/6 donors; reference percentile 43.935521; reference frequency meeting this interpretation 20.783557%).	post_v3_3/atac_05/IL18BP_SUMMARY.tsv
内皮側とは言えない（6人中4人、参照の位置 81.287495百分位、参照でこの読みに当たる割合 12.634984%）	An endothelial-sided interpretation is not supported (4/6 donors; reference percentile 81.287495; reference frequency meeting this interpretation 12.634984%).	post_v3_3/atac_05/IL18BP_SUMMARY.tsv
少数のため読まない	Not interpreted because of the small number	post_v3_3/sexnuc_01/tables/S_summary.tsv
成り立たない	Criteria not met	post_v3_3/isch_02/stage1/P1_joint_reading.json
成り立つ	Criteria met	post_v3_3/isch_02/stage1/P1_joint_reading.json
成人非不全	Adult non-failing	post_v3_3/table_1/table1_donors_source.tsv
既存値の表示のみ	Display of existing values only	post_v3_3/disease_isch_01/stage1/maintenance_summary.tsv
混入だけで説明できる可能性が残る	The possibility of explanation by contamination alone remains	post_v3_3/casp4_01/stage1/B_reading.json; post_v3_3/isch_02/stage1/P1_joint_reading.json
混在	Mixed	post_v3_3/disease_isch_01/stage1/maintenance_summary.tsv
点検によって結果が分かれた	Results differed between checks	post_v3_3/isch_02/stage1/P1_joint_reading.json
片側のみ	One side only	post_v3_3/casp4_01/stage1/A_cross_cohort.tsv; post_v3_3/isch_02/stage1/P3_cross_cohort.tsv
発見（探索的な調査）	Discovery (exploratory survey)	post_v3_3/table_1/table1_donors_source.tsv
確認（事前に規定）	Confirmation (prespecified)	post_v3_3/table_1/table1_donors_source.tsv
第1部(a) の方法と4倍の閾値、第1部(b) の骨髄系の閾値（1カウント）は、CASP4-01 の結果を見た後に決めた。	The method and fourfold threshold in Part 1(a), and the myeloid threshold (one count) in Part 1(b), were determined after inspecting the CASP4-01 results.	post_v3_3/isch_02/stage1/P1_joint_reading.json
組み替え	Reconfigured	post_v3_3/disease_isch_01/stage1/maintenance_summary.tsv
