## Supplementary Data 1 for "*IL18* and pyroptosis-related genes show contrasting expression in human cardiac pericytes and endothelial cells": donor_class_gene_A_S1.tsv

gene	dataset	role	donor	analysis_class	nuclei	library_sum	count	positive_nuclei	L	p
IL18	A	S1	AH1	EC	1675	2042735	3	3	1.3037043542241309	0.001791044776119403
CASP1	A	S1	AH1	EC	1675	2042735	44	41	4.4943995707011997	0.024477611940298509
CASP4	A	S1	AH1	EC	1675	2042735	159	141	6.3007977105297295	0.084179104477611941
GSDMD	A	S1	AH1	EC	1675	2042735	77	74	5.2740589039218317	0.04417910447761194
IL18	A	S1	AH1	PC	3125	4216056	15	14	2.1883463256142335	0.0044799999999999996
CASP1	A	S1	AH1	PC	3125	4216056	16	15	2.2615356308822152	0.0047999999999999996
CASP4	A	S1	AH1	PC	3125	4216056	89	85	4.4666125384045072	0.027199999999999998
GSDMD	A	S1	AH1	PC	3125	4216056	46	46	3.5741827880081392	0.01472
IL18	A	S1	D1	EC	644	611707	7	7	3.6373073379342662	0.010869565217391304
CASP1	A	S1	D1	EC	644	611707	8	8	3.815386544274038	0.012422360248447204
CASP4	A	S1	D1	EC	644	611707	45	41	6.2204195677810858	0.063664596273291921
GSDMD	A	S1	D1	EC	644	611707	58	56	6.582204259104568	0.086956521739130432
IL18	A	S1	D1	PC	1505	1449889	44	42	4.9702624106688189	0.027906976744186046
CASP1	A	S1	D1	PC	1505	1449889	0	0	0	0
CASP4	A	S1	D1	PC	1505	1449889	9	8	2.84947325757161	0.0053156146179401996
GSDMD	A	S1	D1	PC	1505	1449889	22	21	4.0155667334302585	0.013953488372093023
IL18	A	S1	D11	EC	218	234103	0	0	0	0
CASP1	A	S1	D11	EC	218	234103	7	7	4.9495988117662995	0.032110091743119268
CASP4	A	S1	D11	EC	218	234103	33	29	7.1493771828340353	0.13302752293577982
GSDMD	A	S1	D11	EC	218	234103	32	26	7.1053006044570104	0.11926605504587157
IL18	A	S1	D11	PC	702	829099	13	12	4.0600189746719719	0.017094017094017096
CASP1	A	S1	D11	PC	702	829099	0	0	0	0
CASP4	A	S1	D11	PC	702	829099	29	28	5.1690322114154919	0.039886039886039885
GSDMD	A	S1	D11	PC	702	829099	18	18	4.5052757768018568	0.02564102564102564
IL18	A	S1	D2	EC	886	748485	11	10	3.9723575147288188	0.011286681715575621
CASP1	A	S1	D2	EC	886	748485	20	18	4.7928887839991923	0.020316027088036117
CASP4	A	S1	D2	EC	886	748485	71	65	6.5828311544910587	0.07336343115124154
GSDMD	A	S1	D2	EC	886	748485	83	78	6.805945878019414	0.088036117381489837
IL18	A	S1	D2	PC	4398	4076604	96	88	4.6175931080997303	0.020009095043201454
CASP1	A	S1	D2	PC	4398	4076604	1	1	0.31649590646957237	0.00022737608003638017
CASP4	A	S1	D2	PC	4398	4076604	41	41	3.4669391034296497	0.0093224192814915872
GSDMD	A	S1	D2	PC	4398	4076604	95	89	4.6031046930701676	0.020236471123237836
IL18	A	S1	D3	EC	524	443318	7	6	4.0695320269396484	0.011450381679389313
CASP1	A	S1	D3	EC	524	443318	7	7	4.0695320269396484	0.013358778625954198
CASP4	A	S1	D3	EC	524	443318	53	50	6.9135238280156983	0.095419847328244281
GSDMD	A	S1	D3	EC	524	443318	45	45	6.6795824241423682	0.085877862595419852
IL18	A	S1	D3	PC	2594	2623514	68	66	4.7505762129251297	0.025443330763299923
CASP1	A	S1	D3	PC	2594	2623514	4	4	1.336096330313046	0.0015420200462606013
CASP4	A	S1	D3	PC	2594	2623514	102	99	5.317562832920725	0.038164996144949885
GSDMD	A	S1	D3	PC	2594	2623514	98	97	5.2613231788213888	0.037393986121819586
IL18	A	S1	D4	EC	770	569194	9	9	4.0714050543277027	0.011688311688311689
CASP1	A	S1	D4	EC	770	569194	6	6	3.5287240122423396	0.0077922077922077922
CASP4	A	S1	D4	EC	770	569194	29	26	5.6990306544688707	0.033766233766233764
GSDMD	A	S1	D4	EC	770	569194	49	49	6.4443795362328968	0.06363636363636363
IL18	A	S1	D4	PC	2496	2085442	94	87	5.5258927695293112	0.034855769230769232
CASP1	A	S1	D4	PC	2496	2085442	7	7	2.1232035134409881	0.0028044871794871795
CASP4	A	S1	D4	PC	2496	2085442	23	21	3.5884252644174408	0.0084134615384615381
GSDMD	A	S1	D4	PC	2496	2085442	69	67	5.091129038329302	0.026842948717948716
IL18	A	S1	D5	EC	231	160951	5	5	5.0029434876775385	0.021645021645021644
CASP1	A	S1	D5	EC	231	160951	4	4	4.6922198535607675	0.017316017316017316
CASP4	A	S1	D5	EC	231	160951	17	17	6.7363641535403662	0.073593073593073599
GSDMD	A	S1	D5	EC	231	160951	16	14	6.6497467461308588	0.060606060606060608
IL18	A	S1	D5	PC	1253	955455	41	36	5.4565266634036176	0.028731045490822026
CASP1	A	S1	D5	PC	1253	955455	3	3	2.0495838270234312	0.0023942537909018356
CASP4	A	S1	D5	PC	1253	955455	30	28	5.0178619279413814	0.0223463687150838
GSDMD	A	S1	D5	PC	1253	955455	29	29	4.970487010075411	0.023144453312051078
IL18	A	S1	D6	EC	531	443839	2	2	2.4610408962062498	0.003766478342749529
CASP1	A	S1	D6	EC	531	443839	16	16	5.2113668992880271	0.030131826741996232
CASP4	A	S1	D6	EC	531	443839	36	34	6.3594946883668468	0.064030131826741998
GSDMD	A	S1	D6	EC	531	443839	44	43	6.6458031876867256	0.080979284369114876
IL18	A	S1	D6	PC	670	766609	14	14	4.2677038183248186	0.020895522388059702
CASP1	A	S1	D6	PC	670	766609	1	1	1.2044199258325734	0.0014925373134328358
CASP4	A	S1	D6	PC	670	766609	8	8	3.5154560630716598	0.011940298507462687
GSDMD	A	S1	D6	PC	670	766609	21	21	4.8274819231754611	0.03134328358208955
IL18	A	S1	D7	EC	1199	1222294	8	8	2.9155343182952587	0.006672226855713094
CASP1	A	S1	D7	EC	1199	1222294	14	13	3.6385225440308107	0.010842368640533779
CASP4	A	S1	D7	EC	1199	1222294	127	111	6.7129119745597654	0.092577147623019176
GSDMD	A	S1	D7	EC	1199	1222294	81	81	6.0718663782548683	0.067556296914095079
IL18	A	S1	D7	PC	1488	1426960	22	21	4.0371529555773398	0.014112903225806451
CASP1	A	S1	D7	PC	1488	1426960	2	2	1.2639844582969226	0.0013440860215053765
CASP4	A	S1	D7	PC	1488	1426960	35	34	4.6739898010484531	0.022849462365591398
GSDMD	A	S1	D7	PC	1488	1426960	27	27	4.3162430249817323	0.018145161290322582
IL18	A	S1	D8	EC	1268	3724847	4	3	1.0523251916147405	0.0023659305993690852
CASP1	A	S1	D8	EC	1268	3724847	68	59	4.267219913043343	0.046529968454258677
CASP4	A	S1	D8	EC	1268	3724847	349	269	6.5652182295465966	0.21214511041009465
GSDMD	A	S1	D8	EC	1268	3724847	87	85	4.6062446462539306	0.067034700315457413
IL18	A	S1	D8	PC	1233	4309574	21	19	2.5540660532872539	0.015409570154095702
CASP1	A	S1	D8	PC	1233	4309574	2	2	0.54999733643401638	0.0016220600162206002
CASP4	A	S1	D8	PC	1233	4309574	72	61	4.1462469011968635	0.049472830494728302
GSDMD	A	S1	D8	PC	1233	4309574	66	58	4.0281039818002649	0.047039740470397405
IL18	A	S1	H2	EC	1098	993544	9	9	3.3303406251174539	0.0081967213114754103
CASP1	A	S1	H2	EC	1098	993544	11	11	3.5935303568596697	0.010018214936247723
CASP4	A	S1	H2	EC	1098	993544	97	89	6.623959034703506	0.081056466302367944
GSDMD	A	S1	H2	EC	1098	993544	65	63	6.053597225585186	0.05737704918032787
IL18	A	S1	H2	PC	3163	4061572	215	185	5.7531543978469193	0.058488776478027187
CASP1	A	S1	H2	PC	3163	4061572	0	0	0	0
CASP4	A	S1	H2	PC	3163	4061572	54	51	3.8374735084805991	0.016123932975023712
GSDMD	A	S1	H2	PC	3163	4061572	111	108	4.8242240562605501	0.034144799241226681
IL18	A	S1	H3	EC	776	688161	13	13	4.3140386909311825	0.016752577319587628
CASP1	A	S1	H3	EC	776	688161	7	7	3.4818205103623034	0.0090206185567010301
CASP4	A	S1	H3	EC	776	688161	54	49	6.3123386063039346	0.063144329896907214
GSDMD	A	S1	H3	EC	776	688161	46	44	6.0841668203115864	0.056701030927835051
IL18	A	S1	H3	PC	3936	5192907	391	328	6.2535168534474526	0.083333333333333329
CASP1	A	S1	H3	PC	3936	5192907	2	2	0.47003256267038118	0.00050813008130081306
CASP4	A	S1	H3	PC	3936	5192907	52	49	3.4612219432005005	0.012449186991869919
GSDMD	A	S1	H3	PC	3936	5192907	50	50	3.409868580525703	0.012703252032520325
IL18	A	S1	H4	EC	593	504907	11	9	4.510087832383789	0.015177065767284991
CASP1	A	S1	H4	EC	593	504907	6	6	3.6874388469480865	0.010118043844856661
CASP4	A	S1	H4	EC	593	504907	45	43	6.4938606368440075	0.072512647554806076
GSDMD	A	S1	H4	EC	593	504907	39	35	6.2898703758694019	0.059021922428330521
IL18	A	S1	H4	PC	4860	6759956	315	269	5.5728271230909678	0.05534979423868313
CASP1	A	S1	H4	PC	4860	6759956	0	0	0	0
CASP4	A	S1	H4	PC	4860	6759956	79	78	3.6652184043400231	0.016049382716049384
GSDMD	A	S1	H4	PC	4860	6759956	169	169	4.7004487473280987	0.034773662551440328
IL18	A	S1	H5	EC	1078	927248	4	4	2.4097549316517393	0.0037105751391465678
CASP1	A	S1	H5	EC	1078	927248	4	4	2.4097549316517393	0.0037105751391465678
CASP4	A	S1	H5	EC	1078	927248	85	82	6.534016629218975	0.076066790352504632
GSDMD	A	S1	H5	EC	1078	927248	63	61	6.1073319275134876	0.056586270871985159
IL18	A	S1	H5	PC	4637	6155458	189	159	4.9866137964477844	0.034289411257278413
CASP1	A	S1	H5	PC	4637	6155458	1	1	0.2171779074441158	0.00021565667457407807
CASP4	A	S1	H5	PC	4637	6155458	47	45	3.1102797249448093	0.009704550355833513
GSDMD	A	S1	H5	PC	4637	6155458	136	135	4.5294594763671521	0.029113651067500541
IL18	A	S1	H6	EC	487	519773	11	9	4.4700867842935494	0.018480492813141684
CASP1	A	S1	H6	EC	487	519773	1	1	1.5479022534757976	0.0020533880903490761
CASP4	A	S1	H6	EC	487	519773	50	45	6.6028226525913869	0.092402464065708415
GSDMD	A	S1	H6	EC	487	519773	28	28	5.7779369947536372	0.057494866529774126
IL18	A	S1	H6	PC	2853	4549583	234	196	5.7124110355458759	0.068699614440939361
CASP1	A	S1	H6	PC	2853	4549583	1	1	0.28664505167383475	0.0003505082369435682
CASP4	A	S1	H6	PC	2853	4549583	100	91	4.5223091788398539	0.031896249561864702
GSDMD	A	S1	H6	PC	2853	4549583	83	83	4.2662940833544285	0.029092183666316159
IL18	A	S1	H7	EC	457	424757	4	4	3.3808885987071604	0.0087527352297592995
CASP1	A	S1	H7	EC	457	424757	1	1	1.7460062524805569	0.0021881838074398249
CASP4	A	S1	H7	EC	457	424757	29	26	6.114248967568761	0.05689277899343545
GSDMD	A	S1	H7	EC	457	424757	27	25	6.0126973040702811	0.054704595185995623
IL18	A	S1	H7	PC	3805	5332639	237	204	5.505995253392296	0.053613666228646516
CASP1	A	S1	H7	PC	3805	5332639	0	0	0	0
CASP4	A	S1	H7	PC	3805	5332639	70	67	3.82035349838949	0.017608409986859395
GSDMD	A	S1	H7	PC	3805	5332639	44	43	3.2096208936158139	0.011300919842312747
