## Supplementary Data 1 for "*IL18* and pyroptosis-related genes show contrasting expression in human cardiac pericytes and endothelial cells": donor_class_gene_A_S2.tsv

gene	dataset	role	donor	analysis_class	nuclei	library_sum	count	positive_nuclei	L	p
IL18	A	S2	AH1	EC	2879	3819273	4	4	1.0337364317553228	0.0013893713094824591
CASP1	A	S2	AH1	EC	2879	3819273	72	69	4.311194671179047	0.02396665508857242
CASP4	A	S2	AH1	EC	2879	3819273	357	317	6.5618345444656949	0.11010767627648489
GSDMD	A	S2	AH1	EC	2879	3819273	163	155	5.4488441190685384	0.053838138242445294
IL18	A	S2	AH1	PC	3123	4208454	15	14	2.1903791544655351	0.0044828690361831576
CASP1	A	S2	AH1	PC	3123	4208454	16	15	2.2635967026348869	0.0048030739673390974
CASP4	A	S2	AH1	PC	3123	4208454	89	85	4.4690985598185584	0.027217419148254884
GSDMD	A	S2	AH1	PC	3123	4208454	46	46	3.5765680494309606	0.01472942683317323
IL18	A	S2	D1	EC	1049	987348	7	7	3.016086000962737	0.0066730219256434702
CASP1	A	S2	D1	EC	1049	987348	19	19	4.3393845864789977	0.018112488083889419
CASP4	A	S2	D1	EC	1049	987348	73	66	6.2275761119471991	0.062917063870352716
GSDMD	A	S2	D1	EC	1049	987348	89	86	6.5100197004772724	0.081982840800762624
IL18	A	S2	D1	PC	1492	1436224	44	42	4.9834902628602071	0.028150134048257374
CASP1	A	S2	D1	PC	1492	1436224	0	0	0	0
CASP4	A	S2	D1	PC	1492	1436224	9	8	2.8612471341014882	0.0053619302949061663
GSDMD	A	S2	D1	PC	1492	1436224	21	20	3.9654772107868714	0.013404825737265416
IL18	A	S2	D11	EC	576	662180	0	0	0	0
CASP1	A	S2	D11	EC	576	662180	15	15	4.5639177860798918	0.026041666666666668
CASP4	A	S2	D11	EC	576	662180	120	106	7.5095344002148092	0.18402777777777779
GSDMD	A	S2	D11	EC	576	662180	51	45	6.2857412749366803	0.078125
IL18	A	S2	D11	PC	701	823993	13	12	4.0683985004052534	0.017118402282453638
CASP1	A	S2	D11	PC	701	823993	0	0	0	0
CASP4	A	S2	D11	PC	701	823993	29	28	5.1776975348121672	0.039942938659058486
GSDMD	A	S2	D11	PC	701	823993	18	18	4.5137967975087046	0.025677603423680456
IL18	A	S2	D2	EC	1285	1099804	15	13	3.8717247810565141	0.010116731517509728
CASP1	A	S2	D2	EC	1285	1099804	27	25	4.6752417235523476	0.019455252918287938
CASP4	A	S2	D2	EC	1285	1099804	124	112	6.8296892801192755	0.087159533073929957
GSDMD	A	S2	D2	EC	1285	1099804	124	115	6.8296892801192755	0.089494163424124515
IL18	A	S2	D2	PC	4388	4044577	96	88	4.6285103296182752	0.020054694621695533
CASP1	A	S2	D2	PC	4388	4044577	1	1	0.31874447390195543	0.00022789425706472196
CASP4	A	S2	D2	PC	4388	4044577	40	40	3.4449036657376761	0.0091157702825888781
GSDMD	A	S2	D2	PC	4388	4044577	95	89	4.6140172530763959	0.020282588878760256
IL18	A	S2	D3	EC	869	767290	7	6	3.3395674738507766	0.0069044879171461446
CASP1	A	S2	D3	EC	869	767290	12	12	4.0565365666148612	0.013808975834292289
CASP4	A	S2	D3	EC	869	767290	90	84	6.8862567213405983	0.096662830840046024
GSDMD	A	S2	D3	EC	869	767290	86	84	6.8212355074445776	0.096662830840046024
IL18	A	S2	D3	PC	2556	2589419	67	65	4.7481676273137703	0.02543035993740219
CASP1	A	S2	D3	PC	2556	2589419	4	4	1.347522836009925	0.0015649452269170579
CASP4	A	S2	D3	PC	2556	2589419	100	97	5.3081096998312312	0.037949921752738654
GSDMD	A	S2	D3	PC	2556	2589419	97	96	5.2652921344014265	0.037558685446009391
IL18	A	S2	D4	EC	1084	792461	9	9	3.6272596357921603	0.0083025830258302586
CASP1	A	S2	D4	EC	1084	792461	12	12	4.0128100883022713	0.01107011070110701
CASP4	A	S2	D4	EC	1084	792461	50	44	6.0021306304624362	0.040590405904059039
GSDMD	A	S2	D4	EC	1084	792461	68	67	6.4397667211730329	0.061808118081180814
IL18	A	S2	D4	PC	2470	2067251	94	87	5.5382592323390538	0.035222672064777326
CASP1	A	S2	D4	PC	2470	2067251	7	7	2.1329516547088145	0.0028340080971659921
CASP4	A	S2	D4	PC	2470	2067251	23	21	3.6000183190760882	0.0085020242914979755
GSDMD	A	S2	D4	PC	2470	2067251	68	66	5.0829548224027059	0.026720647773279354
IL18	A	S2	D5	EC	388	270361	7	7	4.7490680402959251	0.01804123711340206
CASP1	A	S2	D5	EC	388	270361	8	8	4.934991343480192	0.020618556701030927
CASP4	A	S2	D5	EC	388	270361	31	31	6.853765008697926	0.079896907216494839
GSDMD	A	S2	D5	EC	388	270361	30	27	6.8068750148203607	0.069587628865979384
IL18	A	S2	D5	PC	1252	954947	41	36	5.4572764566839158	0.028753993610223641
CASP1	A	S2	D5	PC	1252	954947	3	3	2.0501657911195057	0.0023961661341853034
CASP4	A	S2	D5	PC	1252	954947	30	28	5.0186055137963779	0.022364217252396165
GSDMD	A	S2	D5	PC	1252	954947	29	29	4.9712298055568818	0.0231629392971246
IL18	A	S2	D6	EC	698	594128	3	3	2.596796102964896	0.0042979942693409743
CASP1	A	S2	D6	EC	698	594128	19	19	5.0435037783855741	0.027220630372492838
CASP4	A	S2	D6	EC	698	594128	58	54	6.6238385009273832	0.077363896848137534
GSDMD	A	S2	D6	EC	698	594128	64	62	6.7644854295660455	0.08882521489971347
IL18	A	S2	D6	PC	649	740624	14	14	4.3149124867032809	0.021571648690292759
CASP1	A	S2	D6	PC	649	740624	1	1	1.2327913875481546	0.0015408320493066256
CASP4	A	S2	D6	PC	649	740624	8	8	3.5609230724656302	0.012326656394453005
GSDMD	A	S2	D6	PC	649	740624	21	21	4.8755082380534756	0.032357473035439135
IL18	A	S2	D7	EC	1923	2131345	14	13	2.9200306869693997	0.0067602704108164326
CASP1	A	S2	D7	EC	1923	2131345	37	36	4.1984886529416308	0.018720748829953199
CASP4	A	S2	D7	EC	1923	2131345	244	214	6.8515204469817617	0.11128445137805512
GSDMD	A	S2	D7	EC	1923	2131345	139	137	6.0491304925706579	0.07124284971398856
IL18	A	S2	D7	PC	1482	1389846	22	21	4.0728854218893051	0.01417004048582996
CASP1	A	S2	D7	PC	1482	1389846	2	2	1.2862946975759795	0.0013495276653171389
CASP4	A	S2	D7	PC	1482	1389846	35	34	4.710539004728755	0.022941970310391364
GSDMD	A	S2	D7	PC	1482	1389846	27	27	4.3523780821700369	0.018218623481781375
IL18	A	S2	D8	EC	2284	7463966	9	8	1.141297588489584	0.0035026269702276708
CASP1	A	S2	D8	EC	2284	7463966	148	134	4.3804940013937728	0.058669001751313482
CASP4	A	S2	D8	EC	2284	7463966	711	541	6.5888295766142093	0.23686514886164622
GSDMD	A	S2	D8	EC	2284	7463966	191	184	4.7327908643814691	0.080560420315236428
IL18	A	S2	D8	PC	1217	3923166	20	18	2.6083180426926806	0.014790468364831553
CASP1	A	S2	D8	PC	1217	3923166	2	2	0.59435013790279156	0.0016433853738701725
CASP4	A	S2	D8	PC	1217	3923166	72	61	4.2744498678371752	0.05012325390304026
GSDMD	A	S2	D8	PC	1217	3923166	65	57	4.1348986873474525	0.046836483155299917
IL18	A	S2	H2	EC	1545	1426673	15	14	3.5253137060544151	0.0090614886731391585
CASP1	A	S2	H2	EC	1545	1426673	15	15	3.5253137060544151	0.0097087378640776691
CASP4	A	S2	H2	EC	1545	1426673	140	129	6.6312557267703047	0.083495145631067955
GSDMD	A	S2	H2	EC	1545	1426673	96	93	6.0935901949148921	0.060194174757281553
IL18	A	S2	H2	PC	3116	3902127	207	177	5.75616910174314	0.056803594351732989
CASP1	A	S2	H2	PC	3116	3902127	0	0	0	0
CASP4	A	S2	H2	PC	3116	3902127	49	47	3.7609930906833475	0.015083440308087292
GSDMD	A	S2	H2	PC	3116	3902127	106	103	4.8158147644790148	0.033055198973042363
IL18	A	S2	H3	EC	1035	933607	16	16	4.1809301237323186	0.015458937198067632
CASP1	A	S2	H3	EC	1035	933607	9	9	3.4114303877990908	0.0086956521739130436
CASP4	A	S2	H3	EC	1035	933607	64	59	6.120006163573767	0.057004830917874394
GSDMD	A	S2	H3	EC	1035	933607	60	58	6.02827895569561	0.056038647342995171
IL18	A	S2	H3	PC	3858	4976727	382	322	6.2809057445812826	0.08346293416277864
CASP1	A	S2	H3	PC	3858	4976727	2	2	0.4873531322771617	0.0005184033177812338
CASP4	A	S2	H3	PC	3858	4976727	49	46	3.4390683436187288	0.011923276308968377
GSDMD	A	S2	H3	PC	3858	4976727	50	50	3.4655518648071344	0.012960082944530845
IL18	A	S2	H4	EC	806	696985	19	15	4.8207033965041592	0.018610421836228287
CASP1	A	S2	H4	EC	806	696985	9	9	3.7983367393643848	0.011166253101736972
CASP4	A	S2	H4	EC	806	696985	73	67	6.7243341807420398	0.083126550868486346
GSDMD	A	S2	H4	EC	806	696985	54	50	6.2941898931350853	0.062034739454094295
IL18	A	S2	H4	PC	4764	6594747	306	263	5.5668324113628298	0.055205709487825355
CASP1	A	S2	H4	PC	4764	6594747	0	0	0	0
CASP4	A	S2	H4	PC	4764	6594747	77	76	3.6640230695289113	0.01595298068849706
GSDMD	A	S2	H4	PC	4764	6594747	166	166	4.7099274326998071	0.034844668345927789
IL18	A	S2	H5	EC	1702	1518546	8	8	2.6480506008353046	0.0047003525264394828
CASP1	A	S2	H5	EC	1702	1518546	10	10	2.9231960985401737	0.0058754406580493537
CASP4	A	S2	H5	EC	1702	1518546	169	155	6.8110942369997103	0.091069330199764986
GSDMD	A	S2	H5	EC	1702	1518546	111	104	6.2113283932220442	0.061104582843713277
IL18	A	S2	H5	PC	4578	6074398	189	159	5.0051391993496743	0.034731323722149411
CASP1	A	S2	H5	PC	4578	6074398	0	0	0	0
CASP4	A	S2	H5	PC	4578	6074398	47	45	3.1272027589692866	0.0098296199213630409
GSDMD	A	S2	H5	PC	4578	6074398	133	132	4.516971612229379	0.028833551769331587
IL18	A	S2	H6	EC	703	755729	14	11	4.2872624028127682	0.015647226173541962
CASP1	A	S2	H6	EC	703	755729	1	1	1.2161292891347635	0.0014224751066856331
CASP4	A	S2	H6	EC	703	755729	76	65	6.6662616409622162	0.092460881934566141
GSDMD	A	S2	H6	EC	703	755729	39	39	5.7171499795690055	0.055476529160739689
IL18	A	S2	H6	PC	2797	4468385	232	194	5.7257500078706416	0.069360028602073645
CASP1	A	S2	H6	PC	2797	4468385	1	1	0.29136132397371639	0.00035752592062924561
CASP4	A	S2	H6	PC	2797	4468385	99	90	4.5332927110301444	0.032177332856632108
GSDMD	A	S2	H6	PC	2797	4468385	82	82	4.2743473436681532	0.02931712549159814
IL18	A	S2	H7	EC	623	599252	5	5	3.2239993874804611	0.0080256821829855531
CASP1	A	S2	H7	EC	623	599252	2	2	2.1168617872917617	0.0032102728731942215
CASP4	A	S2	H7	EC	623	599252	44	40	6.2177128849768222	0.064205457463884424
GSDMD	A	S2	H7	EC	623	599252	41	37	6.1172509582726757	0.0593900481540931
IL18	A	S2	H7	PC	3770	5220433	229	199	5.4875536557515501	0.052785145888594162
CASP1	A	S2	H7	PC	3770	5220433	0	0	0	0
CASP4	A	S2	H7	PC	3770	5220433	69	66	3.8295750389291725	0.017506631299734749
GSDMD	A	S2	H7	PC	3770	5220433	44	43	3.2370159706955981	0.011405835543766578
