## Supplementary Data 1 for "*IL18* and pyroptosis-related genes show contrasting expression in human cardiac pericytes and endothelial cells": donor_class_gene_A_S3.tsv

gene	dataset	role	donor	analysis_class	nuclei	library_sum	count	positive_nuclei	L	p
IL18	A	S3	AH1	EC	726	1396032	0	0	0	0
CASP1	A	S3	AH1	EC	726	1396032	48	46	5.1449912376280942	0.063360881542699726
CASP4	A	S3	AH1	EC	726	1396032	185	150	7.0608953264499759	0.20661157024793389
GSDMD	A	S3	AH1	EC	726	1396032	71	63	5.6965067092339634	0.086776859504132234
IL18	A	S3	AH1	PC	621	797141	0	0	0	0
CASP1	A	S3	AH1	PC	621	797141	1	1	1.1727967653093951	0.0016103059581320451
CASP4	A	S3	AH1	PC	621	797141	27	26	5.1239577620818935	0.041867954911433171
GSDMD	A	S3	AH1	PC	621	797141	15	14	4.3086847360380292	0.022544283413848631
IL18	A	S3	D1	EC	74	59919	0	0	0	0
CASP1	A	S3	D1	EC	74	59919	0	0	0	0
CASP4	A	S3	D1	EC	74	59919	5	5	6.3999569334083919	0.067567567567567571
GSDMD	A	S3	D1	EC	74	59919	11	10	7.5281115577705489	0.13513513513513514
IL18	A	S3	D1	PC	474	385916	17	16	5.4934884101744297	0.033755274261603373
CASP1	A	S3	D1	PC	474	385916	0	0	0	0
CASP4	A	S3	D1	PC	474	385916	0	0	0	0
GSDMD	A	S3	D1	PC	474	385916	7	7	4.2584180907915865	0.014767932489451477
IL18	A	S3	D11	EC	306	381022	2	2	2.6436347451305879	0.0065359477124183009
CASP1	A	S3	D11	EC	306	381022	9	8	4.6217988976875075	0.026143790849673203
CASP4	A	S3	D11	EC	306	381022	70	59	7.5291683527922695	0.19281045751633988
GSDMD	A	S3	D11	EC	306	381022	27	26	6.1671581856056221	0.084967320261437912
IL18	A	S3	D11	PC	550	578662	15	14	4.7507066129025386	0.025454545454545455
CASP1	A	S3	D11	PC	550	578662	0	0	0	0
CASP4	A	S3	D11	PC	550	578662	8	8	3.8899598380878104	0.014545454545454545
GSDMD	A	S3	D11	PC	550	578662	17	15	4.9249605464260142	0.027272727272727271
IL18	A	S3	D2	EC	322	242119	1	1	2.3590151935057206	0.003105590062111801
CASP1	A	S3	D2	EC	322	242119	5	5	4.4363619016224609	0.015527950310559006
CASP4	A	S3	D2	EC	322	242119	28	27	6.8659882299842474	0.083850931677018639
GSDMD	A	S3	D2	EC	322	242119	22	22	6.5214341319538214	0.068322981366459631
IL18	A	S3	D2	PC	1397	1288848	15	14	3.6597305404850107	0.010021474588403722
CASP1	A	S3	D2	PC	1397	1288848	0	0	0	0
CASP4	A	S3	D2	PC	1397	1288848	17	17	3.8268101688064782	0.012168933428775949
GSDMD	A	S3	D2	PC	1397	1288848	46	43	5.197345961912462	0.030780243378668574
IL18	A	S3	D3	EC	33	23852	0	0	0	0
CASP1	A	S3	D3	EC	33	23852	1	1	5.4237531336504041	0.030303030303030304
CASP4	A	S3	D3	EC	33	23852	4	4	7.3983231907192177	0.12121212121212122
GSDMD	A	S3	D3	EC	33	23852	1	1	5.4237531336504041	0.030303030303030304
IL18	A	S3	D3	PC	146	98394	4	4	5.3803445309204214	0.027397260273972601
CASP1	A	S3	D3	PC	146	98394	0	0	0	0
CASP4	A	S3	D3	PC	146	98394	5	4	5.695328714142879	0.027397260273972601
GSDMD	A	S3	D3	PC	146	98394	3	3	4.9768064588233889	0.020547945205479451
IL18	A	S3	D4	EC	121	83312	1	1	3.7007806850794762	0.0082644628099173556
CASP1	A	S3	D4	EC	121	83312	1	1	3.7007806850794762	0.0082644628099173556
CASP4	A	S3	D4	EC	121	83312	13	12	7.2949877736825384	0.099173553719008267
GSDMD	A	S3	D4	EC	121	83312	6	6	6.1901888767697981	0.049586776859504134
IL18	A	S3	D4	PC	501	433562	14	12	5.0570452546785791	0.023952095808383235
CASP1	A	S3	D4	PC	501	433562	1	1	1.7252940801090364	0.001996007984031936
CASP4	A	S3	D4	PC	501	433562	6	6	3.8913074991477834	0.011976047904191617
GSDMD	A	S3	D4	PC	501	433562	15	14	5.1536889422485581	0.027944111776447105
IL18	A	S3	D5	EC	45	35823	0	0	0	0
CASP1	A	S3	D5	EC	45	35823	1	1	4.8537475271340833	0.022222222222222223
CASP4	A	S3	D5	EC	45	35823	4	3	6.8158329320097604	0.066666666666666666
GSDMD	A	S3	D5	EC	45	35823	6	5	7.396520528354614	0.1111111111111111
IL18	A	S3	D5	PC	794	662744	14	14	4.4675596018037922	0.017632241813602016
CASP1	A	S3	D5	PC	794	662744	0	0	0	0
CASP4	A	S3	D5	PC	794	662744	21	20	5.0306204851146257	0.025188916876574308
GSDMD	A	S3	D5	PC	794	662744	20	19	4.9624363416909674	0.023929471032745592
IL18	A	S3	D6	EC	149	113852	0	0	0	0
CASP1	A	S3	D6	EC	149	113852	4	4	5.1752583522274858	0.026845637583892617
CASP4	A	S3	D6	EC	149	113852	17	16	7.2318610741098368	0.10738255033557047
GSDMD	A	S3	D6	EC	149	113852	15	15	7.0525679553490042	0.10067114093959731
IL18	A	S3	D6	PC	115	126767	3	3	4.6244205797886204	0.026086956521739129
CASP1	A	S3	D6	PC	115	126767	0	0	0	0
CASP4	A	S3	D6	PC	115	126767	4	4	5.0247608482001942	0.034782608695652174
GSDMD	A	S3	D6	PC	115	126767	3	3	4.6244205797886204	0.026086956521739129
IL18	A	S3	D7	EC	390	361907	1	1	1.911937272293065	0.0025641025641025641
CASP1	A	S3	D7	EC	390	361907	10	10	4.8395267175159704	0.02564102564102564
CASP4	A	S3	D7	EC	390	361907	41	36	6.8365398801723529	0.092307692307692313
GSDMD	A	S3	D7	EC	390	361907	38	35	6.7279116168300757	0.089743589743589744
IL18	A	S3	D7	PC	395	438297	5	5	3.6331742337317303	0.012658227848101266
CASP1	A	S3	D7	PC	395	438297	2	2	2.475893156812345	0.0050632911392405064
CASP4	A	S3	D7	PC	395	438297	16	16	5.2290082298745908	0.040506329113924051
GSDMD	A	S3	D7	PC	395	438297	20	18	5.5432223758637695	0.045569620253164557
IL18	A	S3	D8	EC	824	3233531	4	3	1.161589619466098	0.0036407766990291263
CASP1	A	S3	D8	EC	824	3233531	56	52	4.195231743176917	0.063106796116504854
CASP4	A	S3	D8	EC	824	3233531	287	222	6.487959953326655	0.26941747572815533
GSDMD	A	S3	D8	EC	824	3233531	62	59	4.3344313749602694	0.071601941747572811
IL18	A	S3	D8	PC	289	1177458	6	6	2.6077973835709929	0.020761245674740483
CASP1	A	S3	D8	PC	289	1177458	1	1	0.88696929186793305	0.0034602076124567475
CASP4	A	S3	D8	PC	289	1177458	24	21	4.4183851262673324	0.072664359861591699
GSDMD	A	S3	D8	PC	289	1177458	9	9	3.1116297629768539	0.031141868512110725
IL18	A	S3	H2	EC	236	202215	2	2	3.4449934013820789	0.0084745762711864406
CASP1	A	S3	H2	EC	236	202215	0	0	0	0
CASP4	A	S3	H2	EC	236	202215	11	11	5.7917501944286114	0.046610169491525424
GSDMD	A	S3	H2	EC	236	202215	18	16	6.492080192131775	0.067796610169491525
IL18	A	S3	H2	PC	1001	1185206	62	56	5.7363770694696639	0.055944055944055944
CASP1	A	S3	H2	PC	1001	1185206	0	0	0	0
CASP4	A	S3	H2	PC	1001	1185206	23	22	4.3509150860823871	0.02197802197802198
GSDMD	A	S3	H2	PC	1001	1185206	25	25	4.4655422145096972	0.024975024975024976
IL18	A	S3	H3	EC	210	171599	3	3	4.2080973253221101	0.014285714285714285
CASP1	A	S3	H3	EC	210	171599	1	1	2.7713658163288168	0.0047619047619047623
CASP4	A	S3	H3	EC	210	171599	15	14	6.4661881897023052	0.066666666666666666
GSDMD	A	S3	H3	EC	210	171599	13	13	6.2622455401615627	0.061904761904761907
IL18	A	S3	H3	PC	824	1061315	104	83	6.629234822966656	0.10072815533980582
CASP1	A	S3	H3	PC	824	1061315	1	1	0.95771207325104535	0.0012135922330097086
CASP4	A	S3	H3	PC	824	1061315	15	13	3.9196651974038619	0.015776699029126214
GSDMD	A	S3	H3	PC	824	1061315	15	14	3.9196651974038619	0.016990291262135922
IL18	A	S3	H4	EC	212	215821	4	3	4.2879064576121344	0.014150943396226415
CASP1	A	S3	H4	EC	212	215821	1	1	2.4940236876256749	0.0047169811320754715
CASP4	A	S3	H4	EC	212	215821	20	16	6.5495057349479024	0.075471698113207544
GSDMD	A	S3	H4	EC	212	215821	15	14	6.1395931192127362	0.066037735849056603
IL18	A	S3	H4	PC	1059	1587712	83	71	5.7354269528276429	0.067044381491973559
CASP1	A	S3	H4	PC	1059	1587712	0	0	0	0
CASP4	A	S3	H4	PC	1059	1587712	20	20	3.765189199267271	0.018885741265344664
GSDMD	A	S3	H4	PC	1059	1587712	34	33	4.4863580358885535	0.031161473087818695
IL18	A	S3	H5	EC	195	167046	1	1	2.8045440849362624	0.0051282051282051282
CASP1	A	S3	H5	EC	195	167046	1	1	2.8045440849362624	0.0051282051282051282
CASP4	A	S3	H5	EC	195	167046	16	14	6.596666850201327	0.07179487179487179
GSDMD	A	S3	H5	EC	195	167046	10	10	5.9275113227731122	0.05128205128205128
IL18	A	S3	H5	PC	1164	1227374	33	31	4.8015037770476052	0.026632302405498281
CASP1	A	S3	H5	PC	1164	1227374	0	0	0	0
CASP4	A	S3	H5	PC	1164	1227374	12	12	3.4298798423455232	0.010309278350515464
GSDMD	A	S3	H5	PC	1164	1227374	34	34	4.843050101361877	0.029209621993127148
IL18	A	S3	H6	EC	89	102250	3	3	4.9231422047697393	0.033707865168539325
CASP1	A	S3	H6	EC	89	102250	0	0	0	0
CASP4	A	S3	H6	EC	89	102250	12	10	6.8870306389072358	0.11235955056179775
GSDMD	A	S3	H6	EC	89	102250	4	4	5.3262426671777616	0.0449438202247191
IL18	A	S3	H6	PC	286	551623	31	27	5.8378877969337104	0.094405594405594401
CASP1	A	S3	H6	PC	286	551623	0	0	0	0
CASP4	A	S3	H6	PC	286	551623	22	17	5.3534048436928749	0.05944055944055944
GSDMD	A	S3	H6	PC	286	551623	7	7	3.7750322261759055	0.024475524475524476
IL18	A	S3	H7	EC	152	119344	2	2	4.1504198347635368	0.013157894736842105
CASP1	A	S3	H7	EC	152	119344	0	0	0	0
CASP4	A	S3	H7	EC	152	119344	8	7	6.0881652279000775	0.046052631578947366
GSDMD	A	S3	H7	EC	152	119344	13	12	6.780425736188616	0.078947368421052627
IL18	A	S3	H7	PC	1687	1843100	96	89	5.7302638603760441	0.052756372258446947
CASP1	A	S3	H7	PC	1687	1843100	0	0	0	0
CASP4	A	S3	H7	PC	1687	1843100	32	29	4.1986554705176182	0.017190278601066984
GSDMD	A	S3	H7	PC	1687	1843100	37	37	4.3974520906576187	0.021932424422050976
