## Supplementary Data 1 for "*IL18* and pyroptosis-related genes show contrasting expression in human cardiac pericytes and endothelial cells": donor_class_gene_A_S4.tsv

gene	dataset	role	donor	analysis_class	nuclei	library_sum	count	positive_nuclei	L	p
IL18	A	S4	AH1	EC	85	333444	2	2	2.8069444501384431	0.023529411764705882
CASP1	A	S4	AH1	EC	85	333444	8	6	4.643396453376293	0.070588235294117646
CASP4	A	S4	AH1	EC	85	333444	27	17	6.3570789505004308	0.20000000000000001
GSDMD	A	S4	AH1	EC	85	333444	13	11	5.3214611739451483	0.12941176470588237
IL18	A	S4	AH1	PC	59	221073	1	1	2.4655547098748509	0.016949152542372881
CASP1	A	S4	AH1	PC	59	221073	0	0	0	0
CASP4	A	S4	AH1	PC	59	221073	13	10	5.9021726208155174	0.16949152542372881
GSDMD	A	S4	AH1	PC	59	221073	0	0	0	0
IL18	A	S4	D11	EC	92	74086	0	0	0	0
CASP1	A	S4	D11	EC	92	74086	0	0	0	0
CASP4	A	S4	D11	EC	92	74086	15	12	7.6686538704553486	0.13043478260869565
GSDMD	A	S4	D11	EC	92	74086	5	5	6.0978032186108786	0.05434782608695652
IL18	A	S4	D11	PC	63	57636	0	0	0	0
CASP1	A	S4	D11	PC	63	57636	0	0	0	0
CASP4	A	S4	D11	PC	63	57636	2	2	5.1578737644772721	0.031746031746031744
GSDMD	A	S4	D11	PC	63	57636	0	0	0	0
IL18	A	S4	D2	EC	922	761107	2	2	1.8590756032034279	0.0021691973969631237
CASP1	A	S4	D2	EC	922	761107	20	20	4.7696402724183944	0.021691973969631236
CASP4	A	S4	D2	EC	922	761107	82	72	6.7647098435336783	0.078091106290672452
GSDMD	A	S4	D2	EC	922	761107	61	54	6.3424555124984865	0.058568329718004339
IL18	A	S4	D2	PC	1518	1559761	13	13	3.2225897847525546	0.008563899868247694
CASP1	A	S4	D2	PC	1518	1559761	2	2	1.1904553989761721	0.0013175230566534915
CASP4	A	S4	D2	PC	1518	1559761	12	12	3.1199348612297033	0.0079051383399209481
GSDMD	A	S4	D2	PC	1518	1559761	42	42	4.8035991494314194	0.02766798418972332
IL18	A	S4	D3	EC	257	205572	0	0	0	0
CASP1	A	S4	D3	EC	257	205572	6	5	4.9158485169396862	0.019455252918287938
CASP4	A	S4	D3	EC	257	205572	34	32	7.3784437701799321	0.1245136186770428
GSDMD	A	S4	D3	EC	257	205572	23	22	6.8186836739017043	0.085603112840466927
IL18	A	S4	D3	PC	441	334384	14	13	5.4218302805976402	0.029478458049886622
CASP1	A	S4	D3	PC	441	334384	0	0	0	0
CASP4	A	S4	D3	PC	441	334384	15	13	5.5191205855132308	0.029478458049886622
GSDMD	A	S4	D3	PC	441	334384	8	8	4.6394978501695014	0.018140589569160998
IL18	A	S4	D4	EC	398	317490	2	2	2.8677800565480935	0.0050251256281407036
CASP1	A	S4	D4	EC	398	317490	5	5	4.0659623580076945	0.012562814070351759
CASP4	A	S4	D4	EC	398	317490	16	15	5.6835641929813239	0.037688442211055273
GSDMD	A	S4	D4	EC	398	317490	31	30	6.6241136275345189	0.075376884422110546
IL18	A	S4	D4	PC	1144	1048963	13	13	3.7434279484852673	0.011363636363636364
CASP1	A	S4	D4	PC	1144	1048963	2	2	1.5393548522255875	0.0017482517482517483
CASP4	A	S4	D4	PC	1144	1048963	11	11	3.5218732896891147	0.0096153846153846159
GSDMD	A	S4	D4	PC	1144	1048963	37	36	5.1808214386977482	0.031468531468531472
IL18	A	S4	D5	EC	166	122599	3	3	4.6707281956828757	0.018072289156626505
CASP1	A	S4	D5	EC	166	122599	4	4	5.0715350223280256	0.024096385542168676
CASP4	A	S4	D5	EC	166	122599	12	10	6.6276080139363245	0.060240963855421686
GSDMD	A	S4	D5	EC	166	122599	9	8	6.217425785670228	0.048192771084337352
IL18	A	S4	D5	PC	445	288657	6	5	4.4453238327520674	0.011235955056179775
CASP1	A	S4	D5	PC	445	288657	0	0	0	0
CASP4	A	S4	D5	PC	445	288657	5	5	4.195473294718373	0.011235955056179775
GSDMD	A	S4	D5	PC	445	288657	7	7	4.6582248930471746	0.015730337078651686
IL18	A	S4	D6	EC	226	182942	3	3	4.1209026346909683	0.013274336283185841
CASP1	A	S4	D6	EC	226	182942	6	6	5.0788352387099858	0.026548672566371681
CASP4	A	S4	D6	EC	226	182942	28	25	7.267292082906974	0.11061946902654868
GSDMD	A	S4	D6	EC	226	182942	14	14	6.2766266864913502	0.061946902654867256
IL18	A	S4	D6	PC	249	206596	8	8	5.3118997061483242	0.032128514056224897
CASP1	A	S4	D6	PC	249	206596	0	0	0	0
CASP4	A	S4	D6	PC	249	206596	4	4	4.3477690419304897	0.016064257028112448
GSDMD	A	S4	D6	PC	249	206596	8	8	5.3118997061483242	0.032128514056224897
IL18	A	S4	D7	EC	1630	1677381	10	10	2.7994344185127682	0.0061349693251533744
CASP1	A	S4	D7	EC	1630	1677381	29	28	4.1928929971244226	0.017177914110429449
CASP4	A	S4	D7	EC	1630	1677381	198	167	6.8953166869960025	0.10245398773006135
GSDMD	A	S4	D7	EC	1630	1677381	90	87	5.7722835056792023	0.053374233128834353
IL18	A	S4	D7	PC	480	466020	7	6	4.0018755964369737	0.012500000000000001
CASP1	A	S4	D7	PC	480	466020	3	3	2.8948162024100039	0.0062500000000000003
CASP4	A	S4	D7	PC	480	466020	20	20	5.4566948886118105	0.041666666666666664
GSDMD	A	S4	D7	PC	480	466020	24	22	5.7142437486483297	0.04583333333333333
IL18	A	S4	D8	EC	733	2624612	5	5	1.538559760852656	0.0068212824010914054
CASP1	A	S4	D8	EC	733	2624612	21	20	3.1701145672908249	0.027285129604365622
CASP4	A	S4	D8	EC	733	2624612	191	140	6.2050143748578996	0.19099590723055934
GSDMD	A	S4	D8	EC	733	2624612	47	40	4.2408797542355385	0.054570259208731244
IL18	A	S4	D8	PC	488	1478498	8	8	2.6805261702248218	0.016393442622950821
CASP1	A	S4	D8	PC	488	1478498	1	1	0.74533380274880767	0.0020491803278688526
CASP4	A	S4	D8	PC	488	1478498	26	24	4.2160989502682478	0.049180327868852458
GSDMD	A	S4	D8	PC	488	1478498	14	13	3.3880612852612213	0.02663934426229508
IL18	A	S4	H2	EC	382	761455	13	13	4.1757304244425208	0.034031413612565446
CASP1	A	S4	H2	EC	382	761455	8	8	3.5243397908068279	0.020942408376963352
CASP4	A	S4	H2	EC	382	761455	99	79	7.0335799167756479	0.20680628272251309
GSDMD	A	S4	H2	EC	382	761455	42	37	5.8114083530408154	0.096858638743455502
IL18	A	S4	H2	PC	601	1635983	60	47	5.2355431782130193	0.078202995008319467
CASP1	A	S4	H2	PC	601	1635983	1	1	0.68818330926513371	0.0016638935108153079
CASP4	A	S4	H2	PC	601	1635983	125	92	6.2743858307150315	0.15307820299500832
GSDMD	A	S4	H2	PC	601	1635983	27	27	4.1295994663565647	0.044925124792013313
IL18	A	S4	H3	EC	682	856024	12	12	3.9086494717149449	0.017595307917888565
CASP1	A	S4	H3	EC	682	856024	1	1	1.1164922153184973	0.0014662756598240469
CASP4	A	S4	H3	EC	682	856024	88	73	6.6976745314965367	0.10703812316715543
GSDMD	A	S4	H3	EC	682	856024	51	46	5.9207165377981941	0.067448680351906154
IL18	A	S4	H3	PC	2138	3826293	170	150	5.5055551578793871	0.07015902712815715
CASP1	A	S4	H3	PC	2138	3826293	0	0	0	0
CASP4	A	S4	H3	PC	2138	3826293	110	99	4.8947426845001294	0.046304957904583721
GSDMD	A	S4	H3	PC	2138	3826293	55	52	3.9424418681801376	0.024321796071094481
IL18	A	S4	H4	EC	479	916539	14	12	4.0245727531050761	0.025052192066805846
CASP1	A	S4	H4	EC	479	916539	11	10	3.7006252041188534	0.020876826722338204
CASP4	A	S4	H4	EC	479	916539	115	92	6.982674439035077	0.19206680584551147
GSDMD	A	S4	H4	EC	479	916539	60	53	6.0544938958366856	0.11064718162839249
IL18	A	S4	H4	PC	1012	2467707	85	75	5.1475074602759783	0.074110671936758896
CASP1	A	S4	H4	PC	1012	2467707	3	3	1.1477648266668856	0.0029644268774703555
CASP4	A	S4	H4	PC	1012	2467707	111	86	5.5229668454213083	0.084980237154150193
GSDMD	A	S4	H4	PC	1012	2467707	42	39	4.1715150000633709	0.038537549407114624
IL18	A	S4	H5	EC	499	845695	5	5	2.789165204154946	0.01002004008016032
CASP1	A	S4	H5	EC	499	845695	9	9	3.5412836943233876	0.018036072144288578
CASP4	A	S4	H5	EC	499	845695	96	80	6.839406660109546	0.16032064128256512
GSDMD	A	S4	H5	EC	499	845695	42	40	5.6628689949438771	0.080160320641282562
IL18	A	S4	H5	PC	640	1287785	51	40	5.3435103005283642	0.0625
CASP1	A	S4	H5	PC	640	1287785	2	2	1.3522242083155667	0.0031250000000000002
CASP4	A	S4	H5	PC	640	1287785	29	27	4.5557724191955966	0.042187500000000003
GSDMD	A	S4	H5	PC	640	1287785	19	19	3.9776477057747015	0.029687499999999999
IL18	A	S4	H6	EC	241	305054	2	2	2.9176639956006243	0.0082987551867219917
CASP1	A	S4	H6	EC	241	305054	2	2	2.9176639956006243	0.0082987551867219917
CASP4	A	S4	H6	EC	241	305054	32	26	6.7265514283356866	0.1078838174273859
GSDMD	A	S4	H6	EC	241	305054	8	8	4.7668529955612904	0.033195020746887967
IL18	A	S4	H6	PC	411	749089	24	20	5.0460944742714631	0.048661800486618008
CASP1	A	S4	H6	PC	411	749089	2	2	1.8757445719419774	0.0048661800486618006
CASP4	A	S4	H6	PC	411	749089	33	27	5.4935676124506045	0.06569343065693431
GSDMD	A	S4	H6	PC	411	749089	1	1	1.2233946586948472	0.0024330900243309003
IL18	A	S4	H7	EC	300	365645	3	3	3.2023674735600101	0.01
CASP1	A	S4	H7	EC	300	365645	3	3	3.2023674735600101	0.01
CASP4	A	S4	H7	EC	300	365645	27	24	6.225778416531015	0.080000000000000002
GSDMD	A	S4	H7	EC	300	365645	37	33	6.6751249817919325	0.11
IL18	A	S4	H7	PC	1204	1749572	70	60	5.3578962838320043	0.049833887043189369
CASP1	A	S4	H7	PC	1204	1749572	1	1	0.6522050284366252	0.00083056478405315617
CASP4	A	S4	H7	PC	1204	1749572	60	56	5.1413551950636469	0.046511627906976744
GSDMD	A	S4	H7	PC	1204	1749572	30	30	4.1816632017416486	0.024916943521594685
