## Supplementary Data 1 for "*IL18* and pyroptosis-related genes show contrasting expression in human cardiac pericytes and endothelial cells": donor_class_gene_A_S6.tsv

gene	dataset	role	donor	analysis_class	nuclei	library_sum	count	positive_nuclei	L	p
IL18	A	S6	AH1	EC	2947	3950106	4	4	1.0090827280717642	0.0013573125212080082
CASP1	A	S6	AH1	EC	2947	3950106	75	72	4.3209779298346804	0.024431625381744145
CASP4	A	S6	AH1	EC	2947	3950106	372	328	6.5725060298162576	0.11129962673905666
GSDMD	A	S6	AH1	EC	2947	3950106	170	162	5.460638379737202	0.054971157108924328
IL18	A	S6	AH1	PC	3125	4216056	15	14	2.1883463256142335	0.0044799999999999996
CASP1	A	S6	AH1	PC	3125	4216056	16	15	2.2615356308822152	0.0047999999999999996
CASP4	A	S6	AH1	PC	3125	4216056	89	85	4.4666125384045072	0.027199999999999998
GSDMD	A	S6	AH1	PC	3125	4216056	46	46	3.5741827880081392	0.01472
IL18	A	S6	D1	EC	1065	1005536	7	7	2.9930332660512358	0.0065727699530516428
CASP1	A	S6	D1	EC	1065	1005536	19	19	4.3143626439675247	0.017840375586854459
CASP4	A	S6	D1	EC	1065	1005536	74	67	6.220960443046855	0.062910798122065723
GSDMD	A	S6	D1	EC	1065	1005536	92	88	6.5312799540401567	0.082629107981220654
IL18	A	S6	D1	PC	1505	1449889	44	42	4.9702624106688189	0.027906976744186046
CASP1	A	S6	D1	PC	1505	1449889	0	0	0	0
CASP4	A	S6	D1	PC	1505	1449889	9	8	2.84947325757161	0.0053156146179401996
GSDMD	A	S6	D1	PC	1505	1449889	22	21	4.0155667334302585	0.013953488372093023
IL18	A	S6	D11	EC	617	726835	0	0	0	0
CASP1	A	S6	D11	EC	617	726835	15	15	4.435456656949146	0.024311183144246355
CASP4	A	S6	D11	EC	617	726835	137	116	7.5659660766472454	0.18800648298217179
GSDMD	A	S6	D11	EC	617	726835	57	51	6.3114704256206178	0.082658022690437608
IL18	A	S6	D11	PC	702	829099	13	12	4.0600189746719719	0.017094017094017096
CASP1	A	S6	D11	PC	702	829099	0	0	0	0
CASP4	A	S6	D11	PC	702	829099	29	28	5.1690322114154919	0.039886039886039885
GSDMD	A	S6	D11	PC	702	829099	18	18	4.5052757768018568	0.02564102564102564
IL18	A	S6	D2	EC	1291	1103914	15	13	3.8667116839457205	0.010069713400464756
CASP1	A	S6	D2	EC	1291	1103914	27	25	4.6700713779305945	0.019364833462432222
CASP4	A	S6	D2	EC	1291	1103914	125	113	6.8358414604667379	0.087529047250193642
GSDMD	A	S6	D2	EC	1291	1103914	125	116	6.8358414604667379	0.089852827265685511
IL18	A	S6	D2	PC	4398	4076604	96	88	4.6175931080997303	0.020009095043201454
CASP1	A	S6	D2	PC	4398	4076604	1	1	0.31649590646957237	0.00022737608003638017
CASP4	A	S6	D2	PC	4398	4076604	41	41	3.4669391034296497	0.0093224192814915872
GSDMD	A	S6	D2	PC	4398	4076604	95	89	4.6031046930701676	0.020236471123237836
IL18	A	S6	D3	EC	883	786078	7	6	3.3081524188009106	0.0067950169875424689
CASP1	A	S6	D3	EC	883	786078	12	12	4.0237575161605932	0.013590033975084938
CASP4	A	S6	D3	EC	883	786078	90	84	6.8516547940932453	0.095130237825594557
GSDMD	A	S6	D3	EC	883	786078	86	84	6.7866473439772168	0.095130237825594557
IL18	A	S6	D3	PC	2594	2623514	68	66	4.7505762129251297	0.025443330763299923
CASP1	A	S6	D3	PC	2594	2623514	4	4	1.336096330313046	0.0015420200462606013
CASP4	A	S6	D3	PC	2594	2623514	102	99	5.317562832920725	0.038164996144949885
GSDMD	A	S6	D3	PC	2594	2623514	98	97	5.2613231788213888	0.037393986121819586
IL18	A	S6	D4	EC	1104	814809	9	9	3.5904263717174159	0.008152173913043478
CASP1	A	S6	D4	EC	1104	814809	12	12	3.975206249999145	0.010869565217391304
CASP4	A	S6	D4	EC	1104	814809	50	44	5.9626432780789322	0.039855072463768113
GSDMD	A	S6	D4	EC	1104	814809	68	67	6.4001133414715614	0.060688405797101448
IL18	A	S6	D4	PC	2496	2085442	94	87	5.5258927695293112	0.034855769230769232
CASP1	A	S6	D4	PC	2496	2085442	7	7	2.1232035134409881	0.0028044871794871795
CASP4	A	S6	D4	PC	2496	2085442	23	21	3.5884252644174408	0.0084134615384615381
GSDMD	A	S6	D4	PC	2496	2085442	69	67	5.091129038329302	0.026842948717948716
IL18	A	S6	D5	EC	393	275323	7	7	4.7238142599847395	0.017811704834605598
CASP1	A	S6	D5	EC	393	275323	8	8	4.90961858358098	0.020356234096692113
CASP4	A	S6	D5	EC	393	275323	31	31	6.8277558386866328	0.078880407124681931
GSDMD	A	S6	D5	EC	393	275323	31	28	6.8277558386866328	0.07124681933842239
IL18	A	S6	D5	PC	1253	955455	41	36	5.4565266634036176	0.028731045490822026
CASP1	A	S6	D5	PC	1253	955455	3	3	2.0495838270234312	0.0023942537909018356
CASP4	A	S6	D5	PC	1253	955455	30	28	5.0178619279413814	0.0223463687150838
GSDMD	A	S6	D5	PC	1253	955455	29	29	4.970487010075411	0.023144453312051078
IL18	A	S6	D6	EC	704	602557	3	3	2.5798516297078944	0.004261363636363636
CASP1	A	S6	D6	EC	704	602557	19	19	5.0238003224381265	0.026988636363636364
CASP4	A	S6	D6	EC	704	602557	59	55	6.6281326924062904	0.078125
GSDMD	A	S6	D6	EC	704	602557	65	63	6.7665105156210856	0.089488636363636367
IL18	A	S6	D6	PC	670	766609	14	14	4.2677038183248186	0.020895522388059702
CASP1	A	S6	D6	PC	670	766609	1	1	1.2044199258325734	0.0014925373134328358
CASP4	A	S6	D6	PC	670	766609	8	8	3.5154560630716598	0.011940298507462687
GSDMD	A	S6	D6	PC	670	766609	21	21	4.8274819231754611	0.03134328358208955
IL18	A	S6	D7	EC	1934	2154144	14	13	2.9067177055906406	0.0067218200620475701
CASP1	A	S6	D7	EC	1934	2154144	39	38	4.2558511102087282	0.019648397104446741
CASP4	A	S6	D7	EC	1934	2154144	245	215	6.8421525916894925	0.11116856256463288
GSDMD	A	S6	D7	EC	1934	2154144	139	137	6.0340129795530144	0.070837642192347464
IL18	A	S6	D7	PC	1488	1426960	22	21	4.0371529555773398	0.014112903225806451
CASP1	A	S6	D7	PC	1488	1426960	2	2	1.2639844582969226	0.0013440860215053765
CASP4	A	S6	D7	PC	1488	1426960	35	34	4.6739898010484531	0.022849462365591398
GSDMD	A	S6	D7	PC	1488	1426960	27	27	4.3162430249817323	0.018145161290322582
IL18	A	S6	D8	EC	2305	7574153	9	8	1.1297786757433976	0.0034707158351409977
CASP1	A	S6	D8	EC	2305	7574153	148	134	4.3603740171276453	0.058134490238611711
CASP4	A	S6	D8	EC	2305	7574153	718	547	6.58189468932739	0.23731019522776572
GSDMD	A	S6	D8	EC	2305	7574153	191	184	4.7124494750427228	0.07982646420824295
IL18	A	S6	D8	PC	1233	4309574	21	19	2.5540660532872539	0.015409570154095702
CASP1	A	S6	D8	PC	1233	4309574	2	2	0.54999733643401638	0.0016220600162206002
CASP4	A	S6	D8	PC	1233	4309574	72	61	4.1462469011968635	0.049472830494728302
GSDMD	A	S6	D8	PC	1233	4309574	66	58	4.0281039818002649	0.047039740470397405
IL18	A	S6	H2	EC	1566	1454724	15	14	3.4996844614868619	0.0089399744572158362
CASP1	A	S6	H2	EC	1566	1454724	16	16	3.5848001782654908	0.010217113665389528
CASP4	A	S6	H2	EC	1566	1454724	141	130	6.6136141927255734	0.083014048531289908
GSDMD	A	S6	H2	EC	1566	1454724	101	98	6.1380972343771534	0.062579821200510852
IL18	A	S6	H2	PC	3163	4061572	215	185	5.7531543978469193	0.058488776478027187
CASP1	A	S6	H2	PC	3163	4061572	0	0	0	0
CASP4	A	S6	H2	PC	3163	4061572	54	51	3.8374735084805991	0.016123932975023712
GSDMD	A	S6	H2	PC	3163	4061572	111	108	4.8242240562605501	0.034144799241226681
IL18	A	S6	H3	EC	1048	947090	16	16	4.1613922294171406	0.015267175572519083
CASP1	A	S6	H3	EC	1048	947090	9	9	3.3927010963771669	0.0085877862595419852
CASP4	A	S6	H3	EC	1048	947090	66	61	6.1433760083002289	0.058206106870229007
GSDMD	A	S6	H3	EC	1048	947090	60	58	6.0079120003400428	0.055343511450381681
IL18	A	S6	H3	PC	3936	5192907	391	328	6.2535168534474526	0.083333333333333329
CASP1	A	S6	H3	PC	3936	5192907	2	2	0.47003256267038118	0.00050813008130081306
CASP4	A	S6	H3	PC	3936	5192907	52	49	3.4612219432005005	0.012449186991869919
GSDMD	A	S6	H3	PC	3936	5192907	50	50	3.409868580525703	0.012703252032520325
IL18	A	S6	H4	EC	817	723172	19	15	4.769408962990255	0.018359853121175031
CASP1	A	S6	H4	EC	817	723172	9	9	3.7490163172171092	0.011015911872705019
CASP4	A	S6	H4	EC	817	723172	74	68	6.6910730684367383	0.083231334149326805
GSDMD	A	S6	H4	EC	817	723172	55	51	6.2677947542744601	0.062423500611995107
IL18	A	S6	H4	PC	4860	6759956	315	269	5.5728271230909678	0.05534979423868313
CASP1	A	S6	H4	PC	4860	6759956	0	0	0	0
CASP4	A	S6	H4	PC	4860	6759956	79	78	3.6652184043400231	0.016049382716049384
GSDMD	A	S6	H4	PC	4860	6759956	169	169	4.7004487473280987	0.034773662551440328
IL18	A	S6	H5	EC	1721	1542959	8	8	2.6287369476087554	0.0046484601975595582
CASP1	A	S6	H5	EC	1721	1542959	10	10	2.9032414697991262	0.005810575246949448
CASP4	A	S6	H5	EC	1721	1542959	172	158	6.8134492963162394	0.091807088901801281
GSDMD	A	S6	H5	EC	1721	1542959	111	104	6.1886322637186204	0.060429982568274261
IL18	A	S6	H5	PC	4637	6155458	189	159	4.9866137964477844	0.034289411257278413
CASP1	A	S6	H5	PC	4637	6155458	1	1	0.2171779074441158	0.00021565667457407807
CASP4	A	S6	H5	PC	4637	6155458	47	45	3.1102797249448093	0.009704550355833513
GSDMD	A	S6	H5	PC	4637	6155458	136	135	4.5294594763671521	0.029113651067500541
IL18	A	S6	H6	EC	710	761401	14	11	4.2770293787195541	0.015492957746478873
CASP1	A	S6	H6	EC	710	761401	1	1	1.2099950202585248	0.0014084507042253522
CASP4	A	S6	H6	EC	710	761401	77	66	6.674253936793721	0.09295774647887324
GSDMD	A	S6	H6	EC	710	761401	40	40	5.742403363952449	0.056338028169014086
IL18	A	S6	H6	PC	2853	4549583	234	196	5.7124110355458759	0.068699614440939361
CASP1	A	S6	H6	PC	2853	4549583	1	1	0.28664505167383475	0.0003505082369435682
CASP4	A	S6	H6	PC	2853	4549583	100	91	4.5223091788398539	0.031896249561864702
GSDMD	A	S6	H6	PC	2853	4549583	83	83	4.2662940833544285	0.029092183666316159
IL18	A	S6	H7	EC	635	614898	5	5	3.1908407954575031	0.007874015748031496
CASP1	A	S6	H7	EC	635	614898	2	2	2.0883356525233876	0.0031496062992125984
CASP4	A	S6	H7	EC	635	614898	45	41	6.2130141664845846	0.064566929133858267
GSDMD	A	S6	H7	EC	635	614898	42	38	6.1148669545382743	0.059842519685039369
IL18	A	S6	H7	PC	3805	5332639	237	204	5.505995253392296	0.053613666228646516
CASP1	A	S6	H7	PC	3805	5332639	0	0	0	0
CASP4	A	S6	H7	PC	3805	5332639	70	67	3.82035349838949	0.017608409986859395
GSDMD	A	S6	H7	PC	3805	5332639	44	43	3.2096208936158139	0.011300919842312747
