## Supplementary Data 1 for "*IL18* and pyroptosis-related genes show contrasting expression in human cardiac pericytes and endothelial cells": donor_class_gene_B_primary.tsv

gene	dataset	role	donor	analysis_class	nuclei	library_sum	count	positive_nuclei	L	p
IL18	B	primary	H46	EC	803	1037001	9	8	3.2748390739499391	0.0099626400996264009
CASP1	B	primary	H46	EC	803	1037001	11	11	3.5369868011685113	0.013698630136986301
CASP4	B	primary	H46	EC	803	1037001	74	71	6.1771129784032244	0.088418430884184315
GSDMD	B	primary	H46	EC	803	1037001	106	97	6.6895485041301477	0.12079701120797011
IL18	B	primary	H46	PC	2053	3121948	80	66	4.7347110521268316	0.032148075986361421
CASP1	B	primary	H46	PC	2053	3121948	0	0	0	0
CASP4	B	primary	H46	PC	2053	3121948	44	42	3.9158807680465717	0.020457866536775452
GSDMD	B	primary	H46	PC	2053	3121948	80	76	4.7347110521268316	0.037018996590355575
IL18	B	primary	H49	EC	293	504458	17	13	5.1168444223885103	0.044368600682593858
CASP1	B	primary	H49	EC	293	504458	7	7	3.8949418147714616	0.023890784982935155
CASP4	B	primary	H49	EC	293	504458	57	49	6.8327958353723455	0.16723549488054607
GSDMD	B	primary	H49	EC	293	504458	34	32	6.095904802014366	0.10921501706484642
IL18	B	primary	H49	PC	680	1251089	59	50	5.5897309886285855	0.073529411764705885
CASP1	B	primary	H49	PC	680	1251089	1	1	0.8474386732870105	0.0014705882352941176
CASP4	B	primary	H49	PC	680	1251089	19	18	4.0167431621022249	0.026470588235294117
GSDMD	B	primary	H49	PC	680	1251089	28	27	4.5472340076000739	0.039705882352941174
IL18	B	primary	H51	EC	171	329372	4	3	3.7163679475118765	0.017543859649122806
CASP1	B	primary	H51	EC	171	329372	4	4	3.7163679475118765	0.023391812865497075
CASP4	B	primary	H51	EC	171	329372	20	19	5.9477039225785306	0.1111111111111111
GSDMD	B	primary	H51	EC	171	329372	34	31	6.7035817391594454	0.18128654970760233
IL18	B	primary	H51	PC	646	1446363	48	45	5.0953628259656627	0.069659442724458204
CASP1	B	primary	H51	PC	646	1446363	1	1	0.7582088147760162	0.0015479876160990713
CASP4	B	primary	H51	PC	646	1446363	19	17	3.8213426570458475	0.026315789473684209
GSDMD	B	primary	H51	PC	646	1446363	38	37	4.7693907059478908	0.057275541795665637
IL18	B	primary	H53	EC	704	1043660	12	10	3.6436250436781354	0.014204545454545454
CASP1	B	primary	H53	EC	704	1043660	22	22	4.4646461794134442	0.03125
CASP4	B	primary	H53	EC	704	1043660	107	93	6.6938188149655868	0.13210227272727273
GSDMD	B	primary	H53	EC	704	1043660	117	103	6.8215249556272504	0.14630681818181818
IL18	B	primary	H53	PC	948	1611441	118	101	6.2138602139970267	0.10654008438818566
CASP1	B	primary	H53	PC	948	1611441	2	2	1.1642232336145446	0.0021097046413502108
CASP4	B	primary	H53	PC	948	1611441	27	24	4.150168887253507	0.025316455696202531
GSDMD	B	primary	H53	PC	948	1611441	36	35	4.5447483083329647	0.036919831223628692
IL18	B	primary	H55	EC	1023	1716516	21	18	3.7261863775771458	0.017595307917888565
CASP1	B	primary	H55	EC	1023	1716516	37	36	4.4953939238971996	0.03519061583577713
CASP4	B	primary	H55	EC	1023	1716516	113	97	6.0624459991808282	0.094819159335288367
GSDMD	B	primary	H55	EC	1023	1716516	122	113	6.1714109959115779	0.1104594330400782
IL18	B	primary	H55	PC	1485	2731937	119	101	5.4776396912978882	0.068013468013468012
CASP1	B	primary	H55	PC	1485	2731937	3	3	1.0690985383008997	0.0020202020202020202
CASP4	B	primary	H55	PC	1485	2731937	44	40	4.0964127171868601	0.026936026936026935
GSDMD	B	primary	H55	PC	1485	2731937	60	58	4.5212039902615357	0.039057239057239054
IL18	B	primary	H67	EC	877	1698994	32	29	4.3099528611988491	0.033067274800456098
CASP1	B	primary	H67	EC	877	1698994	6	6	2.1799891886720166	0.0068415051311288486
CASP4	B	primary	H67	EC	877	1698994	84	74	5.6565256062210905	0.084378563283922459
GSDMD	B	primary	H67	EC	877	1698994	92	82	5.7852808956967978	0.09350057012542759
IL18	B	primary	H67	PC	909	2249928	77	64	5.1384588849630077	0.070407040704070403
CASP1	B	primary	H67	PC	909	2249928	1	1	0.53052892208074354	0.0011001100110011001
CASP4	B	primary	H67	PC	909	2249928	44	40	4.3615003801269827	0.044004400440044007
GSDMD	B	primary	H67	PC	909	2249928	46	46	4.4225760499742401	0.050605060506050605
