## Supplementary Data 1 for "*IL18* and pyroptosis-related genes show contrasting expression in human cardiac pericytes and endothelial cells": donor_class_gene_B_S1.tsv

gene	dataset	role	donor	analysis_class	nuclei	library_sum	count	positive_nuclei	L	p
IL18	B	S1	H46	EC	600	741470	5	5	2.9529599329888314	0.0083333333333333332
CASP1	B	S1	H46	EC	600	741470	6	6	3.1846029828806399	0.01
CASP4	B	S1	H46	EC	600	741470	50	48	6.0966331830365084	0.080000000000000002
GSDMD	B	S1	H46	EC	600	741470	71	65	6.5962751743633969	0.10833333333333334
IL18	B	S1	H46	PC	2053	3121948	80	66	4.7347110521268316	0.032148075986361421
CASP1	B	S1	H46	PC	2053	3121948	0	0	0	0
CASP4	B	S1	H46	PC	2053	3121948	44	42	3.9158807680465717	0.020457866536775452
GSDMD	B	S1	H46	PC	2053	3121948	80	76	4.7347110521268316	0.037018996590355575
IL18	B	S1	H49	EC	201	328977	10	7	4.9725668406708312	0.03482587064676617
CASP1	B	S1	H49	EC	201	328977	4	4	3.7179675070360205	0.019900497512437811
CASP4	B	S1	H49	EC	201	328977	29	25	6.4781962169494944	0.12437810945273632
GSDMD	B	S1	H49	EC	201	328977	24	23	6.2085451246506524	0.11442786069651742
IL18	B	S1	H49	PC	680	1251089	59	50	5.5897309886285855	0.073529411764705885
CASP1	B	S1	H49	PC	680	1251089	1	1	0.8474386732870105	0.0014705882352941176
CASP4	B	S1	H49	PC	680	1251089	19	18	4.0167431621022249	0.026470588235294117
GSDMD	B	S1	H49	PC	680	1251089	28	27	4.5472340076000739	0.039705882352941174
IL18	B	S1	H51	EC	125	218288	2	2	3.3451419545500998	0.016
CASP1	B	S1	H51	EC	125	218288	3	3	3.8819887085672864	0.024
CASP4	B	S1	H51	EC	125	218288	12	11	5.8066655189152048	0.087999999999999995
GSDMD	B	S1	H51	EC	125	218288	27	24	6.9621996926804499	0.192
IL18	B	S1	H51	PC	646	1446363	48	45	5.0953628259656627	0.069659442724458204
CASP1	B	S1	H51	PC	646	1446363	1	1	0.7582088147760162	0.0015479876160990713
CASP4	B	S1	H51	PC	646	1446363	19	17	3.8213426570458475	0.026315789473684209
GSDMD	B	S1	H51	PC	646	1446363	38	37	4.7693907059478908	0.057275541795665637
IL18	B	S1	H53	EC	458	621479	9	8	3.9524811320345159	0.017467248908296942
CASP1	B	S1	H53	EC	458	621479	16	16	4.7411993074901257	0.034934497816593885
CASP4	B	S1	H53	EC	458	621479	52	45	6.4038023448884527	0.098253275109170299
GSDMD	B	S1	H53	EC	458	621479	70	61	6.8282575821126068	0.1331877729257642
IL18	B	S1	H53	PC	948	1611441	118	101	6.2138602139970267	0.10654008438818566
CASP1	B	S1	H53	PC	948	1611441	2	2	1.1642232336145446	0.0021097046413502108
CASP4	B	S1	H53	PC	948	1611441	27	24	4.150168887253507	0.025316455696202531
GSDMD	B	S1	H53	PC	948	1611441	36	35	4.5447483083329647	0.036919831223628692
IL18	B	S1	H55	EC	608	896152	11	11	3.7306077216230511	0.018092105263157895
CASP1	B	S1	H55	EC	608	896152	23	22	4.7368910549072503	0.036184210526315791
CASP4	B	S1	H55	EC	608	896152	58	53	6.0382861135068602	0.087171052631578941
GSDMD	B	S1	H55	EC	608	896152	68	63	6.2645361428627337	0.10361842105263158
IL18	B	S1	H55	PC	1485	2731937	119	101	5.4776396912978882	0.068013468013468012
CASP1	B	S1	H55	PC	1485	2731937	3	3	1.0690985383008997	0.0020202020202020202
CASP4	B	S1	H55	PC	1485	2731937	44	40	4.0964127171868601	0.026936026936026935
GSDMD	B	S1	H55	PC	1485	2731937	60	58	4.5212039902615357	0.039057239057239054
IL18	B	S1	H67	EC	620	1136374	24	22	4.467266917959293	0.035483870967741936
CASP1	B	S1	H67	EC	620	1136374	4	4	2.1763125262432581	0.0064516129032258064
CASP4	B	S1	H67	EC	620	1136374	43	39	5.2794584770841171	0.062903225806451607
GSDMD	B	S1	H67	EC	620	1136374	53	47	5.5740886269540209	0.075806451612903225
IL18	B	S1	H67	PC	909	2249928	77	64	5.1384588849630077	0.070407040704070403
CASP1	B	S1	H67	PC	909	2249928	1	1	0.53052892208074354	0.0011001100110011001
CASP4	B	S1	H67	PC	909	2249928	44	40	4.3615003801269827	0.044004400440044007
GSDMD	B	S1	H67	PC	909	2249928	46	46	4.4225760499742401	0.050605060506050605
