## Supplementary Data 1 for "*IL18* and pyroptosis-related genes show contrasting expression in human cardiac pericytes and endothelial cells": donor_class_gene_B_S3.tsv

gene	dataset	role	donor	analysis_class	nuclei	library_sum	count	positive_nuclei	L	p
IL18	B	S3	H49	EC	390	791339	9	9	3.6291384017039445	0.023076923076923078
CASP1	B	S3	H49	EC	390	791339	9	9	3.6291384017039445	0.023076923076923078
CASP4	B	S3	H49	EC	390	791339	94	85	6.9043155770441293	0.21794871794871795
GSDMD	B	S3	H49	EC	390	791339	77	71	6.6191698694784673	0.18205128205128204
IL18	B	S3	H49	PC	528	1141341	51	40	5.5136258902852928	0.07575757575757576
CASP1	B	S3	H49	PC	528	1141341	0	0	0	0
CASP4	B	S3	H49	PC	528	1141341	21	18	4.2779408051230767	0.034090909090909088
GSDMD	B	S3	H49	PC	528	1141341	53	50	5.5679288242941842	0.094696969696969696
IL18	B	S3	H53	EC	210	269859	3	3	3.598950718243894	0.014285714285714285
CASP1	B	S3	H53	EC	210	269859	8	8	4.9375850236600458	0.038095238095238099
CASP4	B	S3	H53	EC	210	269859	30	30	6.8095323416651699	0.14285714285714285
GSDMD	B	S3	H53	EC	210	269859	27	26	6.6589576274550044	0.12380952380952381
IL18	B	S3	H53	PC	466	871128	48	41	5.8099538756175164	0.087982832618025753
CASP1	B	S3	H53	PC	466	871128	0	0	0	0
CASP4	B	S3	H53	PC	466	871128	16	16	4.275527906773446	0.034334763948497854
GSDMD	B	S3	H53	PC	466	871128	18	18	4.4371521325968919	0.038626609442060089
IL18	B	S3	H55	EC	322	751398	2	2	1.8725156649087054	0.0062111801242236021
CASP1	B	S3	H55	EC	322	751398	10	10	3.8388031788925976	0.031055900621118012
CASP4	B	S3	H55	EC	322	751398	65	54	6.4513004829953235	0.16770186335403728
GSDMD	B	S3	H55	EC	322	751398	33	30	5.4892261743792892	0.093167701863354033
IL18	B	S3	H55	PC	184	624268	7	7	3.6103614119875913	0.038043478260869568
CASP1	B	S3	H55	PC	184	624268	0	0	0	0
CASP4	B	S3	H55	PC	184	624268	12	9	4.3378904123795863	0.048913043478260872
GSDMD	B	S3	H55	PC	184	624268	9	9	3.9464393965511788	0.048913043478260872
