## Supplementary Data 1 for "*IL18* and pyroptosis-related genes show contrasting expression in human cardiac pericytes and endothelial cells": donor_class_gene_B_S5.tsv

gene	dataset	role	donor	analysis_class	nuclei	library_sum	count	positive_nuclei	L	p
IL18	B	S5	DL2	EC	753	1639081	4	4	1.7825729148229266	0.0053120849933598934
CASP1	B	S5	DL2	EC	753	1639081	45	43	4.8305803049040525	0.057104913678618856
CASP4	B	S5	DL2	EC	753	1639081	136	110	6.3918592030785497	0.14608233731739709
GSDMD	B	S5	DL2	EC	753	1639081	92	80	5.8361517191858532	0.10624169986719788
IL18	B	S5	DL2	PC	124	300795	3	3	3.4559610500028142	0.024193548387096774
CASP1	B	S5	DL2	PC	124	300795	0	0	0	0
CASP4	B	S5	DL2	PC	124	300795	2	2	2.9352799547226041	0.016129032258064516
GSDMD	B	S5	DL2	PC	124	300795	9	9	4.9505015471456728	0.072580645161290328
IL18	B	S5	DL3	EC	1185	3339274	3	3	0.92478314957800634	0.0025316455696202532
CASP1	B	S5	DL3	EC	1185	3339274	78	71	4.6063457320422776	0.059915611814345994
CASP4	B	S5	DL3	EC	1185	3339274	614	409	7.5303852888694811	0.34514767932489454
GSDMD	B	S5	DL3	EC	1185	3339274	225	200	6.0955007351669135	0.16877637130801687
IL18	B	S5	DL3	PC	345	984232	3	3	2.0172313291257455	0.0086956521739130436
CASP1	B	S5	DL3	PC	345	984232	4	4	2.3403008945518584	0.011594202898550725
CASP4	B	S5	DL3	PC	345	984232	56	49	5.8554205357502989	0.14202898550724638
GSDMD	B	S5	DL3	PC	345	984232	19	19	4.3437198973140356	0.055072463768115941
IL18	B	S5	DP1	EC	2596	4218875	61	50	3.9503593073277821	0.019260400616332819
CASP1	B	S5	DP1	EC	2596	4218875	31	29	3.0614185777051359	0.011171032357473035
CASP4	B	S5	DP1	EC	2596	4218875	379	323	6.5051664679278973	0.12442218798151002
GSDMD	B	S5	DP1	EC	2596	4218875	259	248	5.9632607929490851	0.095531587057010786
IL18	B	S5	DP1	PC	2042	3252670	118	98	5.2202482447457568	0.047992164544564155
CASP1	B	S5	DP1	PC	2042	3252670	4	4	1.1568877460610507	0.0019588638589618022
CASP4	B	S5	DP1	PC	2042	3252670	68	62	4.4532477101213912	0.030362389813907934
GSDMD	B	S5	DP1	PC	2042	3252670	62	60	4.3263405687637109	0.029382957884427033
IL18	B	S5	DP2	EC	1379	2375030	29	23	3.723599196574678	0.016678752719361856
CASP1	B	S5	DP2	EC	1379	2375030	16	16	2.9517289634101203	0.011602610587382161
CASP4	B	S5	DP2	EC	1379	2375030	217	185	6.5293097756387422	0.13415518491660625
GSDMD	B	S5	DP2	EC	1379	2375030	126	120	5.7562750666172828	0.087019579405366212
IL18	B	S5	DP2	PC	1358	2656397	83	76	5.0110183143526328	0.055964653902798235
CASP1	B	S5	DP2	PC	1358	2656397	3	3	1.0904126063562762	0.0022091310751104565
CASP4	B	S5	DP2	PC	1358	2656397	59	56	4.5367079060041222	0.041237113402061855
GSDMD	B	S5	DP2	PC	1358	2656397	63	61	4.6273929023987774	0.04491899852724595
IL18	B	S5	DS3	EC	497	700453	3	3	2.4013417375974679	0.0060362173038229373
CASP1	B	S5	DS3	EC	497	700453	10	9	3.9332398138100042	0.018108651911468814
CASP4	B	S5	DS3	EC	497	700453	56	52	6.3389282013072021	0.10462776659959759
GSDMD	B	S5	DS3	EC	497	700453	33	31	5.5883359240724886	0.062374245472837021
IL18	B	S5	DS3	PC	901	1473591	62	50	5.4287484046036703	0.05549389567147614
CASP1	B	S5	DS3	PC	901	1473591	4	4	1.8931514817896637	0.0044395116537180911
CASP4	B	S5	DS3	PC	901	1473591	24	23	4.1115942896022775	0.025527192008879023
GSDMD	B	S5	DS3	PC	901	1473591	28	28	4.3220147857043347	0.031076581576026639
IL18	B	S5	DT4	EC	1562	1743155	18	16	3.5015797904756938	0.010243277848911651
CASP1	B	S5	DT4	EC	1562	1743155	18	18	3.5015797904756938	0.011523687580025609
CASP4	B	S5	DT4	EC	1562	1743155	110	101	6.0023417908719257	0.064660691421254801
GSDMD	B	S5	DT4	EC	1562	1743155	70	70	5.363068427498594	0.044814340588988477
IL18	B	S5	DT4	PC	2047	3042815	183	142	5.9340842420715756	0.069369809477283828
CASP1	B	S5	DT4	PC	2047	3042815	1	1	0.4099535649597954	0.00048851978505129456
CASP4	B	S5	DT4	PC	2047	3042815	50	49	4.1236788145249053	0.023937469467513434
GSDMD	B	S5	DT4	PC	2047	3042815	60	60	4.3728534284637997	0.029311187103077674
IL18	B	S5	H01	EC	1808	3019620	20	20	2.9304251060741566	0.011061946902654867
CASP1	B	S5	H01	EC	1808	3019620	26	26	3.2645897159524608	0.014380530973451327
CASP4	B	S5	H01	EC	1808	3019620	213	191	6.1606515340472825	0.10564159292035398
GSDMD	B	S5	H01	EC	1808	3019620	121	118	5.3600575569513849	0.065265486725663721
IL18	B	S5	H01	PC	981	1523688	53	44	5.1612437269893459	0.044852191641182468
CASP1	B	S5	H01	PC	981	1523688	2	2	1.209518670805557	0.0020387359836901123
CASP4	B	S5	H01	PC	981	1523688	22	21	3.9484748381320971	0.021406727828746176
GSDMD	B	S5	H01	PC	981	1523688	25	25	4.1216419668644626	0.0254841997961264
IL18	B	S5	H01_IC	EC	326	496436	3	3	2.8162054536826937	0.009202453987730062
CASP1	B	S5	H01_IC	EC	326	496436	2	2	2.3301902772750762	0.0061349693251533744
CASP4	B	S5	H01_IC	EC	326	496436	36	33	6.2000040375774699	0.10122699386503067
GSDMD	B	S5	H01_IC	EC	326	496436	57	54	6.8557209820236444	0.16564417177914109
IL18	B	S5	H01_IC	PC	241	374192	7	6	4.3006343599437162	0.024896265560165973
CASP1	B	S5	H01_IC	PC	241	374192	0	0	0	0
CASP4	B	S5	H01_IC	PC	241	374192	6	6	4.0903918557897603	0.024896265560165973
GSDMD	B	S5	H01_IC	PC	241	374192	14	13	5.2635583365903793	0.053941908713692949
IL18	B	S5	H02	EC	2265	2814834	43	36	4.0246930425963319	0.015894039735099338
CASP1	B	S5	H02	EC	2265	2814834	24	24	3.2519095727715501	0.010596026490066225
CASP4	B	S5	H02	EC	2265	2814834	227	209	6.3512782689396818	0.092273730684326705
GSDMD	B	S5	H02	EC	2265	2814834	160	152	5.8540384944325696	0.067108167770419433
IL18	B	S5	H02	PC	2587	3066727	127	112	5.406408392589559	0.04329339002705837
CASP1	B	S5	H02	PC	2587	3066727	9	9	1.9762627613057837	0.0034789331271743332
CASP4	B	S5	H02	PC	2587	3066727	52	49	4.1664092128607573	0.018940858136838035
GSDMD	B	S5	H02	PC	2587	3066727	60	58	4.3621074142722316	0.022419791264012369
IL18	B	S5	H03	EC	3352	4395548	46	43	3.5191813452418503	0.01282816229116945
CASP1	B	S5	H03	EC	3352	4395548	35	34	3.163917658462053	0.010143198090692125
CASP4	B	S5	H03	EC	3352	4395548	304	282	6.1325950887437317	0.08412887828162291
GSDMD	B	S5	H03	EC	3352	4395548	180	169	5.3906169742142458	0.050417661097852028
IL18	B	S5	H03	PC	3109	4462524	135	118	4.9658737585650732	0.037954326149887425
CASP1	B	S5	H03	PC	3109	4462524	6	6	1.2292990989141395	0.0019298809906722419
CASP4	B	S5	H03	PC	3109	4462524	112	106	4.7058620522323382	0.034094564168542937
GSDMD	B	S5	H03	PC	3109	4462524	52	51	3.6613617886302232	0.016403988420714055
IL18	B	S5	H03_IC	EC	154	204508	2	2	3.4302275272754814	0.012987012987012988
CASP1	B	S5	H03_IC	EC	154	204508	1	1	2.5582147904552937	0.0064935064935064939
CASP4	B	S5	H03_IC	EC	154	204508	23	15	6.8261040184554691	0.097402597402597407
GSDMD	B	S5	H03_IC	EC	154	204508	9	8	5.4921114234771231	0.051948051948051951
IL18	B	S5	H03_IC	PC	236	340660	14	9	5.3956350550908967	0.038135593220338986
CASP1	B	S5	H03_IC	PC	236	340660	0	0	0	0
CASP4	B	S5	H03_IC	PC	236	340660	2	2	2.7805109239215948	0.0084745762711864406
GSDMD	B	S5	H03_IC	PC	236	340660	3	3	3.2937286954888441	0.012711864406779662
IL18	B	S5	H04	EC	725	1388102	4	4	1.9566635787434279	0.0055172413793103444
CASP1	B	S5	H04	EC	725	1388102	16	16	3.6469149752085199	0.022068965517241378
CASP4	B	S5	H04	EC	725	1388102	108	93	6.3001984329991929	0.12827586206896552
GSDMD	B	S5	H04	EC	725	1388102	114	100	6.3772370775834162	0.13793103448275862
IL18	B	S5	H04	PC	1048	1824228	43	36	4.6189207757927893	0.034351145038167941
CASP1	B	S5	H04	PC	1048	1824228	1	1	0.63057050700618889	0.00095419847328244271
CASP4	B	S5	H04	PC	1048	1824228	29	29	4.0787068022205508	0.027671755725190841
GSDMD	B	S5	H04	PC	1048	1824228	66	64	5.2164427610963005	0.061068702290076333
IL18	B	S5	H04_IC	EC	112	439808	0	0	0	0
CASP1	B	S5	H04_IC	EC	112	439808	3	3	2.9673822883519501	0.026785714285714284
CASP4	B	S5	H04_IC	EC	112	439808	15	12	5.1336371553183069	0.10714285714285714
GSDMD	B	S5	H04_IC	EC	112	439808	23	20	5.7359430954875714	0.17857142857142858
IL18	B	S5	H04_IC	PC	99	371681	1	1	1.8838081594783975	0.010101010101010102
CASP1	B	S5	H04_IC	PC	99	371681	0	0	0	0
CASP4	B	S5	H04_IC	PC	99	371681	4	4	3.5560512859908053	0.040404040404040407
GSDMD	B	S5	H04_IC	PC	99	371681	14	12	5.2730200670988951	0.12121212121212122
IL18	B	S5	H06	EC	2068	3454388	32	28	3.3594621512660692	0.013539651837524178
CASP1	B	S5	H06	EC	2068	3454388	27	27	3.1401480709535177	0.013056092843326886
CASP4	B	S5	H06	EC	2068	3454388	322	285	6.5578814187535546	0.13781431334622823
GSDMD	B	S5	H06	EC	2068	3454388	285	265	6.3837692629905272	0.1281431334622824
IL18	B	S5	H06	PC	630	1028823	31	29	4.9603040770852012	0.046031746031746035
CASP1	B	S5	H06	PC	630	1028823	3	3	1.9693636238272023	0.0047619047619047623
CASP4	B	S5	H06	PC	630	1028823	25	23	4.6610433702155127	0.03650793650793651
GSDMD	B	S5	H06	PC	630	1028823	21	20	4.4203257082754419	0.031746031746031744
IL18	B	S5	H07	EC	1344	1788366	15	14	3.2307478924189894	0.010416666666666666
CASP1	B	S5	H07	EC	1344	1788366	10	10	2.7206498302479352	0.0074404761904761901
CASP4	B	S5	H07	EC	1344	1788366	109	104	5.9530205571590242	0.077380952380952384
GSDMD	B	S5	H07	EC	1344	1788366	122	114	6.1130898988432287	0.084821428571428575
IL18	B	S5	H07	PC	1568	2299529	73	63	5.0332305436664759	0.040178571428571432
CASP1	B	S5	H07	PC	1568	2299529	6	5	1.851691073477348	0.0031887755102040817
CASP4	B	S5	H07	PC	1568	2299529	32	30	3.898778468319668	0.01913265306122449
GSDMD	B	S5	H07	PC	1568	2299529	46	46	4.3925988233018325	0.029336734693877552
IL18	B	S5	H08	EC	960	1162421	12	11	3.5012202955241181	0.011458333333333333
CASP1	B	S5	H08	EC	960	1162421	13	13	3.6068633317194849	0.013541666666666667
CASP4	B	S5	H08	EC	960	1162421	51	46	5.4878062537378334	0.04791666666666667
GSDMD	B	S5	H08	EC	960	1162421	68	63	5.8947837939763224	0.065625000000000003
IL18	B	S5	H08	PC	742	988698	27	21	4.8231706519689475	0.028301886792452831
CASP1	B	S5	H08	PC	742	988698	1	1	1.0082223888230406	0.0013477088948787063
CASP4	B	S5	H08	PC	742	988698	13	12	3.8225879656169655	0.016172506738544475
GSDMD	B	S5	H08	PC	742	988698	26	23	4.7706816552950189	0.030997304582210242
IL18	B	S5	H09	EC	795	1419192	13	11	3.3448486359681007	0.013836477987421384
CASP1	B	S5	H09	EC	795	1419192	18	18	3.7743414864853406	0.022641509433962263
CASP4	B	S5	H09	EC	795	1419192	100	88	6.1591170931939994	0.11069182389937107
GSDMD	B	S5	H09	EC	795	1419192	104	98	6.2149239469735464	0.12327044025157233
IL18	B	S5	H09	PC	1682	2978785	78	66	4.7647480941377642	0.039239001189060645
CASP1	B	S5	H09	PC	1682	2978785	6	6	1.5917962363257414	0.0035671819262782403
CASP4	B	S5	H09	PC	1682	2978785	43	40	3.9481724400665668	0.023781212841854936
GSDMD	B	S5	H09	PC	1682	2978785	61	60	4.4247976920241694	0.0356718192627824
IL18	B	S5	H10	EC	1441	2606357	22	21	3.2389244683898482	0.01457321304649549
CASP1	B	S5	H10	EC	1441	2606357	19	19	3.0513492305625358	0.0131852879944483
CASP4	B	S5	H10	EC	1441	2606357	164	154	5.9982649313106453	0.10687022900763359
GSDMD	B	S5	H10	EC	1441	2606357	141	133	5.7839410964922591	0.092297015961138096
IL18	B	S5	H10	PC	2032	3702065	96	85	4.751221254561556	0.041830708661417325
CASP1	B	S5	H10	PC	2032	3702065	3	3	0.85627545265664062	0.0014763779527559055
CASP4	B	S5	H10	PC	2032	3702065	62	58	4.1495365837671736	0.028543307086614175
GSDMD	B	S5	H10	PC	2032	3702065	55	53	3.9870091237831202	0.026082677165354329
IL18	B	S5	H11	EC	1544	1795155	17	16	3.3881804911504756	0.010362694300518135
CASP1	B	S5	H11	EC	1544	1795155	13	13	3.042944488959193	0.0084196891191709849
CASP4	B	S5	H11	EC	1544	1795155	112	101	5.9861869070207874	0.065414507772020722
GSDMD	B	S5	H11	EC	1544	1795155	107	103	5.9213620831257163	0.066709844559585493
IL18	B	S5	H11	PC	2646	3482555	116	102	5.100510045783178	0.038548752834467119
CASP1	B	S5	H11	PC	2646	3482555	5	5	1.2843527417575196	0.001889644746787604
CASP4	B	S5	H11	PC	2646	3482555	40	39	3.6422186718519387	0.014739229024943311
GSDMD	B	S5	H11	PC	2646	3482555	61	60	4.210690866471273	0.022675736961451247
IL18	B	S5	H12	EC	857	1298449	13	10	3.4609974069944367	0.011668611435239206
CASP1	B	S5	H12	EC	857	1298449	8	8	2.8402007423667159	0.0093348891481913644
CASP4	B	S5	H12	EC	857	1298449	73	66	5.8384708398341845	0.077012835472578769
GSDMD	B	S5	H12	EC	857	1298449	84	82	6.0376582543495001	0.095682613768961491
IL18	B	S5	H12	PC	1259	2076092	52	50	4.7030486120747392	0.03971405877680699
CASP1	B	S5	H12	PC	1259	2076092	3	3	1.2898478403376403	0.0023828435266084196
CASP4	B	S5	H12	PC	1259	2076092	21	19	3.4744566384203122	0.015091342335186657
GSDMD	B	S5	H12	PC	1259	2076092	46	46	4.5333773454477582	0.036536934074662429
IL18	B	S5	H13	EC	1152	1985342	22	16	3.5946935544935252	0.013888888888888888
CASP1	B	S5	H13	EC	1152	1985342	24	23	3.7102385906634736	0.019965277777777776
CASP4	B	S5	H13	EC	1152	1985342	110	106	5.8177785459396691	0.092013888888888895
GSDMD	B	S5	H13	EC	1152	1985342	111	103	5.8306042574239623	0.089409722222222224
IL18	B	S5	H13	PC	2219	3995474	125	105	5.0128099708599843	0.047318611987381701
CASP1	B	S5	H13	PC	2219	3995474	4	4	1.00081689798124	0.0018026137899954935
CASP4	B	S5	H13	PC	2219	3995474	76	71	4.3234798057781489	0.031996394772420007
GSDMD	B	S5	H13	PC	2219	3995474	80	80	4.3938730205733529	0.036052275799909869
IL18	B	S5	H14	EC	1450	2756938	22	20	3.1666941609914061	0.013793103448275862
CASP1	B	S5	H14	EC	1450	2756938	19	19	2.9803368022482997	0.013103448275862069
CASP4	B	S5	H14	EC	1450	2756938	126	119	5.5454395396782816	0.082068965517241382
GSDMD	B	S5	H14	EC	1450	2756938	166	155	5.935736182438041	0.10689655172413794
IL18	B	S5	H14	PC	1482	2628070	77	73	4.9212014822458956	0.049257759784075573
CASP1	B	S5	H14	PC	1482	2628070	5	5	1.5373143796959825	0.0033738191632928477
CASP4	B	S5	H14	PC	1482	2628070	41	39	4.0531810455853661	0.026315789473684209
GSDMD	B	S5	H14	PC	1482	2628070	47	47	4.2390807421407386	0.031713900134952767
IL18	B	S5	H15	EC	712	1103510	15	13	3.8672035710183392	0.018258426966292134
CASP1	B	S5	H15	EC	712	1103510	7	7	2.8764472370651357	0.0098314606741573031
CASP4	B	S5	H15	EC	712	1103510	51	47	5.5612089557497901	0.066011235955056174
GSDMD	B	S5	H15	EC	712	1103510	70	64	6.009749171258763	0.0898876404494382
IL18	B	S5	H15	PC	371	613403	16	14	4.759368584746249	0.037735849056603772
CASP1	B	S5	H15	PC	371	613403	1	1	1.3951997160347283	0.0026954177897574125
CASP4	B	S5	H15	PC	371	613403	10	8	4.1129082723745345	0.0215633423180593
GSDMD	B	S5	H15	PC	371	613403	20	20	5.0706036616881427	0.053908355795148251
IL18	B	S5	H16	EC	574	713703	7	6	3.4340278572050367	0.010452961672473868
CASP1	B	S5	H16	EC	574	713703	14	14	4.3656927285933289	0.024390243902439025
CASP4	B	S5	H16	EC	574	713703	65	55	6.5247265940126029	0.095818815331010457
GSDMD	B	S5	H16	EC	574	713703	41	39	5.8690537415417179	0.067944250871080136
IL18	B	S5	H16	PC	899	1185551	26	23	4.5192104380653362	0.025583982202447165
CASP1	B	S5	H16	PC	899	1185551	0	0	0	0
CASP4	B	S5	H16	PC	899	1185551	19	19	4.0896933371634221	0.021134593993325918
GSDMD	B	S5	H16	PC	899	1185551	19	19	4.0896933371634221	0.021134593993325918
IL18	B	S5	H17	EC	1413	1973142	19	17	3.4099763181724203	0.012031139419674451
CASP1	B	S5	H17	EC	1413	1973142	21	21	3.5413814947781743	0.014861995753715499
CASP4	B	S5	H17	EC	1413	1973142	187	167	6.5815426088709916	0.11818825194621373
GSDMD	B	S5	H17	EC	1413	1973142	194	179	6.6340173517643981	0.12668082094833688
IL18	B	S5	H17	PC	1098	1689716	39	34	4.5898115207525789	0.030965391621129327
CASP1	B	S5	H17	PC	1098	1689716	2	2	1.1267289902467372	0.0018214936247723133
CASP4	B	S5	H17	PC	1098	1689716	49	45	4.9068403907549012	0.040983606557377046
GSDMD	B	S5	H17	PC	1098	1689716	58	57	5.1426296993628124	0.051912568306010931
IL18	B	S5	H18	EC	959	1371732	18	17	3.819882399232859	0.017726798748696558
CASP1	B	S5	H18	EC	959	1371732	13	13	3.389163387873078	0.013555787278415016
CASP4	B	S5	H18	EC	959	1371732	135	118	6.6354021693746965	0.12304483837330553
GSDMD	B	S5	H18	EC	959	1371732	87	86	6.0095144099671689	0.089676746611053182
IL18	B	S5	H18	PC	706	1141347	69	56	5.9414557551979437	0.079320113314447591
CASP1	B	S5	H18	PC	706	1141347	0	0	0	0
CASP4	B	S5	H18	PC	706	1141347	21	19	4.277933611883177	0.026912181303116147
GSDMD	B	S5	H18	PC	706	1141347	22	21	4.3416634612748792	0.029745042492917848
IL18	B	S5	H19	EC	2167	2981606	34	31	3.6326463455266622	0.01430549146285187
CASP1	B	S5	H19	EC	2167	2981606	32	31	3.5524349921957379	0.01430549146285187
CASP4	B	S5	H19	EC	2167	2981606	169	154	5.8500208345871858	0.071065989847715741
GSDMD	B	S5	H19	EC	2167	2981606	168	162	5.8416076924257156	0.074757729580064602
IL18	B	S5	H19	PC	2773	4316825	125	116	4.9047955730957868	0.04183195095564371
CASP1	B	S5	H19	PC	2773	4316825	3	3	0.76124714514794367	0.0010818608005769925
CASP4	B	S5	H19	PC	2773	4316825	56	49	3.8045179753901261	0.017670393076090876
GSDMD	B	S5	H19	PC	2773	4316825	46	46	3.542998377187069	0.016588532275513886
IL18	B	S5	H20	EC	522	710099	9	6	3.773393924592416	0.011494252873563218
CASP1	B	S5	H20	EC	522	710099	13	13	4.2710750034510525	0.024904214559386972
CASP4	B	S5	H20	EC	522	710099	37	34	5.7307869526406519	0.065134099616858232
GSDMD	B	S5	H20	EC	522	710099	51	48	6.1862820815530988	0.091954022988505746
IL18	B	S5	H20	PC	993	1583499	75	62	5.5958457151466536	0.062437059415911378
CASP1	B	S5	H20	PC	993	1583499	1	1	0.70621036905019308	0.0010070493454179255
CASP4	B	S5	H20	PC	993	1583499	21	21	3.8340811676206927	0.021148036253776436
GSDMD	B	S5	H20	PC	993	1583499	33	31	4.4488959802413763	0.031218529707955689
IL18	B	S5	H21	EC	662	1237225	13	11	3.5244881799576935	0.016616314199395771
CASP1	B	S5	H21	EC	662	1237225	17	17	3.8817064280591813	0.025679758308157101
CASP4	B	S5	H21	EC	662	1237225	125	108	6.6728856959886551	0.16314199395770393
GSDMD	B	S5	H21	EC	662	1237225	139	129	6.8246176526970661	0.19486404833836857
IL18	B	S5	H21	PC	556	1073753	42	36	5.3260749632525215	0.064748201438848921
CASP1	B	S5	H21	PC	556	1073753	2	2	1.5173390757296228	0.0035971223021582736
CASP4	B	S5	H21	PC	556	1073753	31	31	4.9006591083764004	0.055755395683453238
GSDMD	B	S5	H21	PC	556	1073753	44	43	5.3915535116597821	0.077338129496402883
IL18	B	S5	H22	EC	861	1339356	11	10	3.2036557169444317	0.011614401858304297
CASP1	B	S5	H22	EC	861	1339356	17	17	3.7753315943229544	0.019744483159117306
CASP4	B	S5	H22	EC	861	1339356	118	110	6.4773866073893371	0.12775842044134728
GSDMD	B	S5	H22	EC	861	1339356	85	78	6.0104069476649915	0.090592334494773524
IL18	B	S5	H22	PC	834	1429790	23	22	4.0947662899102264	0.026378896882494004
CASP1	B	S5	H22	PC	834	1429790	4	4	1.9250931349759004	0.0047961630695443642
CASP4	B	S5	H22	PC	834	1429790	31	28	4.5034445093608158	0.033573141486810551
GSDMD	B	S5	H22	PC	834	1429790	34	33	4.6310877420655734	0.039568345323741004
IL18	B	S5	H24	EC	1109	1306341	17	15	3.8087400154357778	0.013525698827772768
CASP1	B	S5	H24	EC	1109	1306341	10	10	3.1135286702819407	0.009017132551848512
CASP4	B	S5	H24	EC	1109	1306341	101	90	6.29122021746862	0.081154192966636604
GSDMD	B	S5	H24	EC	1109	1306341	72	72	5.8103345526483032	0.064923354373309289
IL18	B	S5	H24	PC	1213	1599248	45	40	4.8648410892722316	0.032976092333058531
CASP1	B	S5	H24	PC	1213	1599248	4	4	1.8078394017793988	0.0032976092333058533
CASP4	B	S5	H24	PC	1213	1599248	29	27	4.2580306138554613	0.022258862324814509
GSDMD	B	S5	H24	PC	1213	1599248	34	34	4.4763811818028731	0.028029678483099753
IL18	B	S5	H25	EC	1518	2070179	19	18	3.3473751482740881	0.011857707509881422
CASP1	B	S5	H25	EC	1518	2070179	20	19	3.4142709083987755	0.012516469038208168
CASP4	B	S5	H25	EC	1518	2070179	140	128	6.1007044325575919	0.084321475625823455
GSDMD	B	S5	H25	EC	1518	2070179	134	126	6.0384515945826349	0.083003952569169967
IL18	B	S5	H25	PC	1155	1651793	58	52	5.1744606957588015	0.045021645021645025
CASP1	B	S5	H25	PC	1155	1651793	3	3	1.4937539978956877	0.0025974025974025974
CASP4	B	S5	H25	PC	1155	1651793	34	30	4.4318698275015898	0.025974025974025976
GSDMD	B	S5	H25	PC	1155	1651793	28	28	4.166014538028838	0.024242424242424242
IL18	B	S5	H26	EC	952	1777545	12	11	2.9543608508657897	0.011554621848739496
CASP1	B	S5	H26	EC	952	1777545	16	15	3.3220981197257289	0.015756302521008403
CASP4	B	S5	H26	EC	952	1777545	100	91	5.8393894037297445	0.095588235294117641
GSDMD	B	S5	H26	EC	952	1777545	115	106	6.0377329934282775	0.11134453781512606
IL18	B	S5	H26	PC	557	1245688	20	19	4.0921553877141887	0.034111310592459608
CASP1	B	S5	H26	PC	557	1245688	3	3	1.7690555863502129	0.0053859964093357273
CASP4	B	S5	H26	PC	557	1245688	34	30	4.8224320917079453	0.05385996409335727
GSDMD	B	S5	H26	PC	557	1245688	40	38	5.04922862620686	0.068222621184919216
IL18	B	S5	H27	EC	945	1620415	16	15	3.4428126531607259	0.015873015873015872
CASP1	B	S5	H27	EC	945	1620415	23	22	3.9254198298167249	0.02328042328042328
CASP4	B	S5	H27	EC	945	1620415	98	90	5.942006170842788	0.095238095238095233
GSDMD	B	S5	H27	EC	945	1620415	97	90	5.9274510736122785	0.095238095238095233
IL18	B	S5	H27	PC	919	1860714	71	57	5.2912129039493045	0.062023939064200215
CASP1	B	S5	H27	PC	919	1860714	1	1	0.62051894756788906	0.001088139281828074
CASP4	B	S5	H27	PC	919	1860714	29	28	4.0518432118729955	0.030467899891186073
GSDMD	B	S5	H27	PC	919	1860714	37	36	4.3843841793329377	0.039173014145810661
IL18	B	S5	H28	EC	2109	3445850	23	23	2.9401095393731627	0.010905642484589853
CASP1	B	S5	H28	EC	2109	3445850	40	40	3.6562865690231665	0.018966334755808441
CASP4	B	S5	H28	EC	2109	3445850	213	191	5.9730024277254987	0.090564248458985294
GSDMD	B	S5	H28	EC	2109	3445850	251	236	6.2063549494779489	0.11190137505926979
IL18	B	S5	H28	PC	1568	2740447	90	80	5.0807155419041177	0.051020408163265307
CASP1	B	S5	H28	PC	1568	2740447	3	3	1.0667518484113345	0.0019132653061224489
CASP4	B	S5	H28	PC	1568	2740447	47	43	4.181936334132935	0.027423469387755101
GSDMD	B	S5	H28	PC	1568	2740447	91	89	5.0961885358284267	0.056760204081632654
IL18	B	S5	H29	EC	800	1013845	7	6	2.9826575009360035	0.0074999999999999997
CASP1	B	S5	H29	EC	800	1013845	9	9	3.3040870195610581	0.01125
CASP4	B	S5	H29	EC	800	1013845	64	61	6.0028379691726252	0.076249999999999998
GSDMD	B	S5	H29	EC	800	1013845	67	63	6.0679194431277201	0.078750000000000001
IL18	B	S5	H29	PC	954	1240378	43	34	5.1565119643439452	0.035639412997903561
CASP1	B	S5	H29	PC	954	1240378	1	1	0.85296232364375024	0.0010482180293501049
CASP4	B	S5	H29	PC	954	1240378	13	13	3.5211356940541139	0.013626834381551363
GSDMD	B	S5	H29	PC	954	1240378	21	21	4.164329560478456	0.0220125786163522
IL18	B	S5	H31	EC	1148	1807227	10	9	2.7078205436943148	0.0078397212543554005
CASP1	B	S5	H31	EC	1148	1807227	10	10	2.7078205436943148	0.0087108013937282226
CASP4	B	S5	H31	EC	1148	1807227	166	143	6.5368833099431791	0.12456445993031359
GSDMD	B	S5	H31	EC	1148	1807227	137	133	6.2631611436902137	0.11585365853658537
IL18	B	S5	H31	PC	1407	2084085	59	50	4.8733105209777667	0.035536602700781808
CASP1	B	S5	H31	PC	1407	2084085	1	1	0.56542840815630058	0.00071073205401563609
CASP4	B	S5	H31	PC	1407	2084085	23	21	3.5892862887676369	0.014925373134328358
GSDMD	B	S5	H31	PC	1407	2084085	49	49	4.6153878718323815	0.03482587064676617
IL18	B	S5	H32	EC	429	674612	9	9	3.8420739168194458	0.02097902097902098
CASP1	B	S5	H32	EC	429	674612	7	7	3.5079639286406308	0.016317016317016316
CASP4	B	S5	H32	EC	429	674612	42	37	5.9831762447745804	0.086247086247086241
GSDMD	B	S5	H32	EC	429	674612	36	34	5.764579911477469	0.079254079254079249
IL18	B	S5	H32	PC	485	773428	23	22	4.9419391424100585	0.04536082474226804
CASP1	B	S5	H32	PC	485	773428	1	1	1.1972018594054163	0.0020618556701030928
CASP4	B	S5	H32	PC	485	773428	22	18	4.8799406666683325	0.03711340206185567
GSDMD	B	S5	H32	PC	485	773428	22	22	4.8799406666683325	0.04536082474226804
IL18	B	S5	H33	EC	1947	2963980	26	23	3.2886522417933834	0.011813045711350795
CASP1	B	S5	H33	EC	1947	2963980	29	29	3.4308394389114776	0.014894709809964048
CASP4	B	S5	H33	EC	1947	2963980	248	219	6.4038007909073418	0.11248073959938366
GSDMD	B	S5	H33	EC	1947	2963980	190	181	6.0246520460724762	0.092963533641499743
IL18	B	S5	H33	PC	1869	3065619	160	140	5.7331304161920631	0.074906367041198504
CASP1	B	S5	H33	PC	1869	3065619	7	7	1.7151855828159559	0.0037453183520599251
CASP4	B	S5	H33	PC	1869	3065619	99	91	5.0571747555186413	0.048689138576779027
GSDMD	B	S5	H33	PC	1869	3065619	37	37	3.7081144531889105	0.019796682718031033
IL18	B	S5	H34	EC	691	1432671	11	10	3.1173570234094061	0.014471780028943559
CASP1	B	S5	H34	EC	691	1432671	9	9	2.8643293169289845	0.013024602026049204
CASP4	B	S5	H34	EC	691	1432671	80	71	5.8288284728301516	0.10274963820549927
GSDMD	B	S5	H34	EC	691	1432671	79	73	5.8110023788917022	0.10564399421128799
IL18	B	S5	H34	PC	1272	2908460	73	65	4.70593331494916	0.051100628930817613
CASP1	B	S5	H34	PC	1272	2908460	4	4	1.2481086850118921	0.0031446540880503146
CASP4	B	S5	H34	PC	1272	2908460	47	43	4.10095701996309	0.03380503144654088
GSDMD	B	S5	H34	PC	1272	2908460	25	24	3.2623751500551355	0.018867924528301886
IL18	B	S5	H35	EC	1521	2020107	22	22	3.5717389616384501	0.014464168310322156
CASP1	B	S5	H35	EC	1521	2020107	19	18	3.3792663971113366	0.011834319526627219
CASP4	B	S5	H35	EC	1521	2020107	118	105	5.8927005999969486	0.069033530571992116
GSDMD	B	S5	H35	EC	1521	2020107	186	174	6.540311431793107	0.11439842209072978
IL18	B	S5	H35	PC	1884	2790249	101	87	5.2171332269796844	0.046178343949044583
CASP1	B	S5	H35	PC	1884	2790249	1	1	0.44189875624170166	0.00053078556263269638
CASP4	B	S5	H35	PC	1884	2790249	33	31	3.6811008028343251	0.016454352441613588
GSDMD	B	S5	H35	PC	1884	2790249	74	72	4.782457347812044	0.038216560509554139
IL18	B	S5	H36	EC	775	1140256	9	8	3.1526644081962178	0.01032258064516129
CASP1	B	S5	H36	EC	775	1140256	23	23	4.4040113087564992	0.029677419354838711
CASP4	B	S5	H36	EC	775	1140256	76	71	6.0800542669909348	0.091612903225806452
GSDMD	B	S5	H36	EC	775	1140256	76	71	6.0800542669909348	0.091612903225806452
IL18	B	S5	H36	PC	1525	2581989	77	71	4.9458871974088083	0.04655737704918033
CASP1	B	S5	H36	PC	1525	2581989	2	2	0.8274911407915897	0.0013114754098360656
CASP4	B	S5	H36	PC	1525	2581989	49	45	4.3203126449948215	0.029508196721311476
GSDMD	B	S5	H36	PC	1525	2581989	48	47	4.2920690087157753	0.03081967213114754
IL18	B	S5	H37	EC	560	927995	7	6	3.0947671153476941	0.010714285714285714
CASP1	B	S5	H37	EC	560	927995	10	10	3.5577678862336231	0.017857142857142856
CASP4	B	S5	H37	EC	560	927995	42	40	5.5316579492586628	0.071428571428571425
GSDMD	B	S5	H37	EC	560	927995	51	49	5.8062516799596571	0.087499999999999994
IL18	B	S5	H37	PC	945	1648258	58	46	5.1774660165220272	0.04867724867724868
CASP1	B	S5	H37	PC	945	1648258	1	1	0.68410159634140943	0.0010582010582010583
CASP4	B	S5	H37	PC	945	1648258	27	26	4.1194334276611659	0.027513227513227514
GSDMD	B	S5	H37	PC	945	1648258	30	30	4.2631121034954544	0.031746031746031744
IL18	B	S5	H39	EC	413	743742	7	7	3.3801567365440977	0.016949152542372881
CASP1	B	S5	H39	EC	413	743742	8	8	3.5553766820256629	0.019370460048426151
CASP4	B	S5	H39	EC	413	743742	59	51	6.3278415471071083	0.12348668280871671
GSDMD	B	S5	H39	EC	413	743742	32	32	5.4602731490275138	0.077481840193704604
IL18	B	S5	H39	PC	331	662331	22	20	5.0966000668857268	0.060422960725075532
CASP1	B	S5	H39	PC	331	662331	0	0	0	0
CASP4	B	S5	H39	PC	331	662331	14	13	4.4684182851510297	0.039274924471299093
GSDMD	B	S5	H39	PC	331	662331	6	6	3.3304027428276055	0.01812688821752266
IL18	B	S5	H40	EC	206	314061	4	4	3.7799298702840631	0.019417475728155338
CASP1	B	S5	H40	EC	206	314061	6	6	4.329451492770934	0.029126213592233011
CASP4	B	S5	H40	EC	206	314061	17	16	5.7847555365285155	0.077669902912621352
GSDMD	B	S5	H40	EC	206	314061	6	6	4.329451492770934	0.029126213592233011
IL18	B	S5	H40	PC	191	326708	16	14	5.6430883332976451	0.073298429319371722
CASP1	B	S5	H40	PC	191	326708	0	0	0	0
CASP4	B	S5	H40	PC	191	326708	7	6	4.48709143222497	0.031413612565445025
GSDMD	B	S5	H40	PC	191	326708	4	4	3.7271960725737783	0.020942408376963352
IL18	B	S5	H41	EC	579	908438	20	12	4.5245534214686094	0.02072538860103627
CASP1	B	S5	H41	EC	579	908438	12	11	3.8287825707501346	0.018998272884283247
CASP4	B	S5	H41	EC	579	908438	68	56	6.2451487896143956	0.096718480138169263
GSDMD	B	S5	H41	EC	579	908438	74	64	6.365596373518839	0.11053540587219343
IL18	B	S5	H41	PC	1231	1827822	77	71	5.4305074262334312	0.057676685621445976
CASP1	B	S5	H41	PC	1231	1827822	1	1	0.6295657288557851	0.00081234768480909826
CASP4	B	S5	H41	PC	1231	1827822	28	27	4.0284611498374696	0.021933387489845652
GSDMD	B	S5	H41	PC	1231	1827822	48	46	4.768754027026695	0.03736799350121852
IL18	B	S5	H42	EC	974	1532142	9	9	2.7811769592529325	0.0092402464065708418
CASP1	B	S5	H42	EC	974	1532142	26	26	4.1674949373752757	0.026694045174537988
CASP4	B	S5	H42	EC	974	1532142	103	95	6.0922527930217463	0.097535934291581111
GSDMD	B	S5	H42	EC	974	1532142	133	129	6.4562570744883558	0.13244353182751539
IL18	B	S5	H42	PC	1224	2079999	81	69	5.3198464589419769	0.056372549019607844
CASP1	B	S5	H42	PC	1224	2079999	2	2	0.97198596383218605	0.0016339869281045752
CASP4	B	S5	H42	PC	1224	2079999	18	16	3.2711044575658672	0.013071895424836602
GSDMD	B	S5	H42	PC	1224	2079999	75	73	5.2117018130413273	0.059640522875816997
IL18	B	S5	H44	EC	241	461445	5	5	3.5650521055289293	0.020746887966804978
CASP1	B	S5	H44	EC	241	461445	8	8	4.1966734528225302	0.033195020746887967
CASP4	B	S5	H44	EC	241	461445	70	49	7.2545315490856277	0.2033195020746888
GSDMD	B	S5	H44	EC	241	461445	50	47	6.7728790071592355	0.19502074688796681
IL18	B	S5	H44	PC	161	322465	3	3	3.3650395161340194	0.018633540372670808
CASP1	B	S5	H44	PC	161	322465	1	1	2.036015055271938	0.0062111801242236021
CASP4	B	S5	H44	PC	161	322465	13	12	5.3685746522293902	0.074534161490683232
GSDMD	B	S5	H44	PC	161	322465	7	7	4.5051149067142919	0.043478260869565216
IL18	B	S5	H56	EC	362	634568	7	7	3.5886998488505952	0.019337016574585635
CASP1	B	S5	H56	EC	362	634568	7	7	3.5886998488505952	0.019337016574585635
CASP4	B	S5	H56	EC	362	634568	52	43	6.3740920264629182	0.11878453038674033
GSDMD	B	S5	H56	EC	362	634568	31	30	5.6395833135410474	0.082872928176795577
IL18	B	S5	H56	PC	786	1378008	56	45	5.3798417140201602	0.057251908396946563
CASP1	B	S5	H56	PC	786	1378008	0	0	0	0
CASP4	B	S5	H56	PC	786	1378008	15	14	3.571103728963493	0.017811704834605598
GSDMD	B	S5	H56	PC	786	1378008	22	22	4.0844958368158428	0.027989821882951654
IL18	B	S5	H57	EC	349	753657	2	2	1.8693688792416396	0.0057306590257879654
CASP1	B	S5	H57	EC	349	753657	4	4	2.6570578224328885	0.011461318051575931
CASP4	B	S5	H57	EC	349	753657	55	50	6.2090145454568004	0.14326647564469913
GSDMD	B	S5	H57	EC	349	753657	34	31	5.5271129032459774	0.08882521489971347
IL18	B	S5	H57	PC	606	1398143	27	21	4.3442127625883593	0.034653465346534656
CASP1	B	S5	H57	PC	606	1398143	0	0	0	0
CASP4	B	S5	H57	PC	606	1398143	33	31	4.6207468523669339	0.051155115511551157
GSDMD	B	S5	H57	PC	606	1398143	27	26	4.3442127625883593	0.042904290429042903
IL18	B	S5	H58	EC	586	989727	9	9	3.3353427111244938	0.015358361774744027
CASP1	B	S5	H58	EC	586	989727	11	11	3.5986243632245585	0.01877133105802048
CASP4	B	S5	H58	EC	586	989727	59	57	5.9215410196688945	0.097269624573378843
GSDMD	B	S5	H58	EC	586	989727	63	58	6.0146658649612439	0.098976109215017066
IL18	B	S5	H58	PC	412	857915	26	23	4.9683687850827134	0.055825242718446605
CASP1	B	S5	H58	PC	412	857915	0	0	0	0
CASP4	B	S5	H58	PC	412	857915	19	17	4.5327356271926895	0.0412621359223301
GSDMD	B	S5	H58	PC	412	857915	25	24	4.9136274245428035	0.058252427184466021
IL18	B	S5	H78	EC	575	1116925	7	7	2.8614009690848925	0.012173913043478261
CASP1	B	S5	H78	EC	575	1116925	12	12	3.5538253295052948	0.020869565217391306
CASP4	B	S5	H78	EC	575	1116925	93	86	6.396849966249051	0.14956521739130435
GSDMD	B	S5	H78	EC	575	1116925	107	97	6.5969162609759797	0.16869565217391305
IL18	B	S5	H78	PC	609	1213550	28	21	4.5893322276799093	0.034482758620689655
CASP1	B	S5	H78	PC	609	1213550	3	3	1.795802694178718	0.0049261083743842365
CASP4	B	S5	H78	PC	609	1213550	37	36	4.9767788328953682	0.059113300492610835
GSDMD	B	S5	H78	PC	609	1213550	26	26	4.4870197120987525	0.042692939244663386
