## Supplementary Data 1 for "*IL18* and pyroptosis-related genes show contrasting expression in human cardiac pericytes and endothelial cells": donor_deltas.tsv

gene	dataset	role	donor	predicted_direction	delta_L	delta_p
IL18	A	primary	AH1	-1	-1.1792635975424692	-0.0031226874787919001
IL18	A	primary	D1	-1	-1.9772291446175827	-0.021334206791134402
IL18	A	primary	D11	-1	-4.0600189746719719	-0.017094017094016999
IL18	A	primary	D2	-1	-0.75088142415400938	-0.0099393816427366978
IL18	A	primary	D3	-1	-1.4424237941242191	-0.0186483137757575
IL18	A	primary	D4	-1	-1.9354663978118953	-0.026703595317725797
IL18	A	primary	D5	-1	-0.73271240341887811	-0.010919340656216501
IL18	A	primary	D6	-1	-1.6878521886169242	-0.016634158751696097
IL18	A	primary	D7	-1	-1.1304352499866988	-0.0073910831637588994
IL18	A	primary	D8	-1	-1.4242873775438563	-0.011938854318954801
IL18	A	primary	H2	-1	-2.2534699363600574	-0.0495488020208113
IL18	A	primary	H3	-1	-2.092124624030312	-0.068066157760814303
IL18	A	primary	H4	-1	-0.80341816010071287	-0.036989941117508099
IL18	A	primary	H5	-1	-2.3578768488390294	-0.029640951059718899
IL18	A	primary	H6	-1	-1.4353816568263218	-0.053206656694460508
IL18	A	primary	H7	-1	-2.3151544579347929	-0.045739650480615103
CASP1	A	primary	AH1	1	2.0594422989524652	0.019631625381744199
CASP1	A	primary	D1	1	4.3143626439675247	0.0178403755868544
CASP1	A	primary	D11	1	4.435456656949146	0.024311183144246299
CASP1	A	primary	D2	1	4.3535754714610224	0.019137457382395903
CASP1	A	primary	D3	1	2.6876611858475474	0.0120480139288243
CASP1	A	primary	D4	1	1.8520027365581568	0.0080650780379042004
CASP1	A	primary	D5	1	2.8600347565575488	0.017961980305790298
CASP1	A	primary	D6	1	3.8193803966055531	0.025496099050203502
CASP1	A	primary	D7	1	2.9918666519118053	0.0183043110829414
CASP1	A	primary	D8	1	3.8103766806936292	0.056512430222391094
CASP1	A	primary	H2	1	3.5848001782654908	0.0102171136653895
CASP1	A	primary	H3	1	2.9226685337067857	0.0080796561782411
CASP1	A	primary	H4	1	3.7490163172171087	0.011015911872705
CASP1	A	primary	H5	1	2.6860635623550104	0.0055949185723754005
CASP1	A	primary	H6	1	0.9233499685846901	0.0010579424672817999
CASP1	A	primary	H7	1	2.0883356525233876	0.0031496062992124999
CASP4	A	primary	AH1	1	2.1058934914117504	0.084099626739056701
CASP4	A	primary	D1	1	3.3714871854752451	0.057595183504125597
CASP4	A	primary	D11	1	2.3969338652317527	0.1481204430961319
CASP4	A	primary	D2	1	3.3689023570370882	0.078206627968702105
CASP4	A	primary	D3	1	1.5340919611725203	0.0569652416806447
CASP4	A	primary	D4	1	2.3742180136614914	0.031441610925306597
CASP4	A	primary	D5	1	1.8098939107452514	0.0565340384095981
CASP4	A	primary	D6	1	3.1126766293346306	0.066184701492537398
CASP4	A	primary	D7	1	2.1681627906410395	0.088319100199041489
CASP4	A	primary	D8	1	2.4356477881305265	0.18783736473303739
CASP4	A	primary	H2	1	2.7761406842449743	0.0668901155562662
CASP4	A	primary	H3	1	2.6821540650997284	0.045756919878359101
CASP4	A	primary	H4	1	3.0258546640967152	0.067181951433277501
CASP4	A	primary	H5	1	3.7031695713714301	0.08210253854596769
CASP4	A	primary	H6	1	2.1519447579538671	0.061061496917008497
CASP4	A	primary	H7	1	2.3926606680950946	0.046958519146998896
GSDMD	A	primary	AH1	1	1.8864555917290629	0.040251157108924296
GSDMD	A	primary	D1	1	2.5157132206098982	0.068675619609127603
GSDMD	A	primary	D11	1	1.806194648818761	0.057016997049411995
GSDMD	A	primary	D2	1	2.2327367673965703	0.069616356142447697
GSDMD	A	primary	D3	1	1.525324165155828	0.057736251703774999
GSDMD	A	primary	D4	1	1.3089843031422594	0.033845457079152701
GSDMD	A	primary	D5	1	1.8572688286112218	0.048102366026371295
GSDMD	A	primary	D6	1	1.9390285924456245	0.058145352781546797
GSDMD	A	primary	D7	1	1.7177699545712821	0.052692480902024899
GSDMD	A	primary	D8	1	0.68434549324245797	0.032786723737845497
GSDMD	A	primary	H2	1	1.3138731781166033	0.028435021959284199
GSDMD	A	primary	H3	1	2.5980434198143398	0.042640259417861301
GSDMD	A	primary	H4	1	1.5673460069463614	0.0276498380605548
GSDMD	A	primary	H5	1	1.6591727873514683	0.031316331500773703
GSDMD	A	primary	H6	1	1.4761092805980205	0.027245844502697902
GSDMD	A	primary	H7	1	2.9052460609224604	0.048541599842726602
IL18	A	S1	AH1	-1	-0.88464197139010259	-0.0026889552238804999
IL18	A	S1	D1	-1	-1.3329550727345527	-0.0170374115267947
IL18	A	S1	D11	-1	-4.0600189746719719	-0.017094017094016999
IL18	A	S1	D2	-1	-0.64523559337091108	-0.0087224133276257981
IL18	A	S1	D3	-1	-0.68104418598548122	-0.013992949083910598
IL18	A	S1	D4	-1	-1.4544877152016085	-0.023167457542457595
IL18	A	S1	D5	-1	-0.45358317572607909	-0.0070860238458004023
IL18	A	S1	D6	-1	-1.8066629221185688	-0.0171290440453102
IL18	A	S1	D7	-1	-1.1216186372820811	-0.0074406763700933989
IL18	A	S1	D8	-1	-1.5017408616725134	-0.013043639554726701
IL18	A	S1	H2	-1	-2.4228137727294654	-0.050292055166551705
IL18	A	S1	H3	-1	-1.93947816251627	-0.066580756013745704
IL18	A	S1	H4	-1	-1.0627392907071789	-0.040172728471398203
IL18	A	S1	H5	-1	-2.5768588647960451	-0.030578836118131898
IL18	A	S1	H6	-1	-1.2423242512523265	-0.050219121627797708
IL18	A	S1	H7	-1	-2.1251066546851356	-0.0448609309988873
CASP1	A	S1	AH1	1	2.2328639398189845	0.019677611940298601
CASP1	A	S1	D1	1	3.815386544274038	0.012422360248447201
CASP1	A	S1	D11	1	4.9495988117662995	0.032110091743119198
CASP1	A	S1	D2	1	4.4763928775296202	0.020088651007999801
CASP1	A	S1	D3	1	2.7334356966266027	0.0118167585796935
CASP1	A	S1	D4	1	1.4055204988013514	0.0049877206127206001
CASP1	A	S1	D5	1	2.6426360265373363	0.014921763525115499
CASP1	A	S1	D6	1	4.0069469734554541	0.028639289428563402
CASP1	A	S1	D7	1	2.3745380857338878	0.0094982826190284
CASP1	A	S1	D8	1	3.717222576609327	0.044907908438037998
CASP1	A	S1	H2	1	3.5935303568596697	0.0100182149362477
CASP1	A	S1	H3	1	3.0117879476919218	0.0085124884754002005
CASP1	A	S1	H4	1	3.6874388469480865	0.0101180438448566
CASP1	A	S1	H5	1	2.1925770242076235	0.0034949184645724999
CASP1	A	S1	H6	1	1.2612572018019628	0.0017028798534055002
CASP1	A	S1	H7	1	1.7460062524805569	0.0021881838074398001
CASP4	A	S1	AH1	1	1.8341851721252223	0.056979104477611994
CASP4	A	S1	D1	1	3.3709463102094759	0.058348981655351809
CASP4	A	S1	D11	1	1.9803449714185435	0.093141483049739987
CASP4	A	S1	D2	1	3.115892051061409	0.064041011869750003
CASP4	A	S1	D3	1	1.5959609950949734	0.057254851183294396
CASP4	A	S1	D4	1	2.1106053900514299	0.0253527722277722
CASP4	A	S1	D5	1	1.7185022255989848	0.051246704877989699
CASP4	A	S1	D6	1	2.844038625295187	0.052089833319279299
CASP4	A	S1	D7	1	2.0389221735113123	0.069727685257427785
CASP4	A	S1	D8	1	2.4189713283497332	0.16267227991536629
CASP4	A	S1	H2	1	2.7864855262229069	0.064932533327344194
CASP4	A	S1	H3	1	2.8511166631034341	0.050695142905037301
CASP4	A	S1	H4	1	2.8286422325039844	0.056463264838756702
CASP4	A	S1	H5	1	3.4237369042741657	0.066362239996671096
CASP4	A	S1	H6	1	2.0805134737515329	0.060506214503843699
CASP4	A	S1	H7	1	2.293895469179271	0.0392843690065761
GSDMD	A	S1	AH1	1	1.6998761159136926	0.029459104477611898
GSDMD	A	S1	D1	1	2.5666375256743095	0.073003033367037409
GSDMD	A	S1	D11	1	2.6000248276551536	0.093625029404845905
GSDMD	A	S1	D2	1	2.2028411849492464	0.067799646258251994
GSDMD	A	S1	D3	1	1.4182592453209795	0.048483876473600293
GSDMD	A	S1	D4	1	1.3532504979035949	0.036793414918414903
GSDMD	A	S1	D5	1	1.6792597360554478	0.037461607294009602
GSDMD	A	S1	D6	1	1.8183212645112645	0.049636000787025306
GSDMD	A	S1	D7	1	1.755623353273136	0.049411135623772501
GSDMD	A	S1	D8	1	0.57814066445366574	0.019994959845060001
GSDMD	A	S1	H2	1	1.2293731693246359	0.023232249939101203
GSDMD	A	S1	H3	1	2.6742982397858834	0.043997778895314699
GSDMD	A	S1	H4	1	1.5894216285413032	0.024248259876890201
GSDMD	A	S1	H5	1	1.5778724511463356	0.027472619804484604
GSDMD	A	S1	H6	1	1.5116429113992087	0.028402682863457998
GSDMD	A	S1	H7	1	2.8030764104544672	0.043403675343682904
IL18	A	S2	AH1	-1	-1.1566427227102123	-0.0030934977267007002
IL18	A	S2	D1	-1	-1.9674042618974701	-0.021477112122613901
IL18	A	S2	D11	-1	-4.0683985004052534	-0.0171184022824536
IL18	A	S2	D2	-1	-0.75678554856176072	-0.0099379631041857982
IL18	A	S2	D3	-1	-1.4086001534629933	-0.018525872020256001
IL18	A	S2	D4	-1	-1.910999596546894	-0.026920089038947097
IL18	A	S2	D5	-1	-0.7082084163879907	-0.010712756496821598
IL18	A	S2	D6	-1	-1.7181163837383848	-0.017273654420951801
IL18	A	S2	D7	-1	-1.1528547349199054	-0.007409770075013501
IL18	A	S2	D8	-1	-1.4670204542030967	-0.0112878413946039
IL18	A	S2	H2	-1	-2.2308553956887249	-0.047742105678593799
IL18	A	S2	H3	-1	-2.0999756208489639	-0.068003996964711003
IL18	A	S2	H4	-1	-0.74612901485867056	-0.0365952876515971
IL18	A	S2	H5	-1	-2.3570885985143697	-0.030030971195709997
IL18	A	S2	H6	-1	-1.4384876050578734	-0.0537128024285317
IL18	A	S2	H7	-1	-2.263554268271089	-0.044759463705608599
CASP1	A	S2	AH1	1	2.0475979685441601	0.019163581121233397
CASP1	A	S2	D1	1	4.3393845864789977	0.018112488083889398
CASP1	A	S2	D11	1	4.5639177860798918	0.026041666666666598
CASP1	A	S2	D2	1	4.356497249650392	0.019227358661223201
CASP1	A	S2	D3	1	2.7090137306049362	0.0122440306073752
CASP1	A	S2	D4	1	1.8798584335934567	0.0082361026039411006
CASP1	A	S2	D5	1	2.8848255523606863	0.0182223905668456
CASP1	A	S2	D6	1	3.8107123908374194	0.0256797983231862
CASP1	A	S2	D7	1	2.9121939553656508	0.017371221164636002
CASP1	A	S2	D8	1	3.7861438634909814	0.0570256163774433
CASP1	A	S2	H2	1	3.5253137060544151	0.0097087378640775997
CASP1	A	S2	H3	1	2.924077255521929	0.0081772488561318007
CASP1	A	S2	H4	1	3.7983367393643848	0.011166253101736899
CASP1	A	S2	H5	1	2.9231960985401737	0.0058754406580492999
CASP1	A	S2	H6	1	0.92476796516104742	0.0010649491860563998
CASP1	A	S2	H7	1	2.1168617872917617	0.0032102728731941998
CASP4	A	S2	AH1	1	2.0927359846471365	0.082890257128229991
CASP4	A	S2	D1	1	3.3663289778457113	0.057555133575446601
CASP4	A	S2	D11	1	2.331836865402642	0.1440848391187193
CASP4	A	S2	D2	1	3.3847856143815993	0.078043762791341106
CASP4	A	S2	D3	1	1.5781470215093671	0.058712909087307398
CASP4	A	S2	D4	1	2.4021123113863481	0.032088381612561098
CASP4	A	S2	D5	1	1.8351594949015482	0.057532689964098702
CASP4	A	S2	D6	1	3.062915428461753	0.065037240453684503
CASP4	A	S2	D7	1	2.1409814422530067	0.088342481067663792
CASP4	A	S2	D8	1	2.3143797087770341	0.18674189495860599
CASP4	A	S2	H2	1	2.8702626360869576	0.068411705322980701
CASP4	A	S2	H3	1	2.6809378199550382	0.045081554608905998
CASP4	A	S2	H4	1	3.0603111112131285	0.067173570179989303
CASP4	A	S2	H5	1	3.6838914780304237	0.081239710278401905
CASP4	A	S2	H6	1	2.1329689299320718	0.060283549077933998
CASP4	A	S2	H7	1	2.3881378460476492	0.046698826164149693
GSDMD	A	S2	AH1	1	1.8722760696375778	0.039108711409272003
GSDMD	A	S2	D1	1	2.5445424896904014	0.0685780150634972
GSDMD	A	S2	D11	1	1.7719444774279758	0.052447396576319597
GSDMD	A	S2	D2	1	2.2156720270428796	0.069211574545364307
GSDMD	A	S2	D3	1	1.5559433730431511	0.059104145394036696
GSDMD	A	S2	D4	1	1.356811898770327	0.035087470307901505
GSDMD	A	S2	D5	1	1.835645209263479	0.046424689568854705
GSDMD	A	S2	D6	1	1.8889771915125699	0.0564677418642743
GSDMD	A	S2	D7	1	1.6967524104006211	0.053024226232207206
GSDMD	A	S2	D8	1	0.59789217703401665	0.033723937159936497
GSDMD	A	S2	H2	1	1.2777754304358773	0.027138975784239197
GSDMD	A	S2	H3	1	2.5627270908884756	0.043078564398464303
GSDMD	A	S2	H4	1	1.5842624604352782	0.0271900711081665
GSDMD	A	S2	H5	1	1.6943567809926652	0.032271031074381701
GSDMD	A	S2	H6	1	1.4428026359008523	0.0261594036691415
GSDMD	A	S2	H7	1	2.8802349875770776	0.0479842126103266
IL18	A	S3	AH1	-1	0	0
IL18	A	S3	D1	-1	-5.4934884101744297	-0.033755274261603303
IL18	A	S3	D11	-1	-2.1070718677719507	-0.018918597742127098
IL18	A	S3	D2	-1	-1.3007153469792896	-0.0069158845262918996
IL18	A	S3	D3	-1	-5.3803445309204214	-0.027397260273972601
IL18	A	S3	D4	-1	-1.3562645695991029	-0.0156876329984659
IL18	A	S3	D5	-1	-4.4675596018037922	-0.017632241813602002
IL18	A	S3	D6	-1	-4.6244205797886204	-0.026086956521739101
IL18	A	S3	D7	-1	-1.7212369614386653	-0.0100941252839987
IL18	A	S3	D8	-1	-1.4462077641048949	-0.0171204689757113
IL18	A	S3	H2	-1	-2.291383668087585	-0.047469479672869505
IL18	A	S3	H3	-1	-2.4211374976445459	-0.086442441054091601
IL18	A	S3	H4	-1	-1.4475204952155085	-0.052893438095747106
IL18	A	S3	H5	-1	-1.9969596921113428	-0.021504097277293101
IL18	A	S3	H6	-1	-0.91474559216397111	-0.060697729237055104
IL18	A	S3	H7	-1	-1.5798440256125073	-0.039598477521604801
CASP1	A	S3	AH1	1	3.9721944723186988	0.061750575584567702
CASP1	A	S3	D1	1	0	0
CASP1	A	S3	D11	1	4.6217988976875075	0.0261437908496732
CASP1	A	S3	D2	1	4.4363619016224609	0.015527950310559001
CASP1	A	S3	D3	1	5.4237531336504041	0.0303030303030303
CASP1	A	S3	D4	1	1.9754866049704398	0.0062684548258853997
CASP1	A	S3	D5	1	4.8537475271340833	0.022222222222222199
CASP1	A	S3	D6	1	5.1752583522274858	0.0268456375838926
CASP1	A	S3	D7	1	2.3636335607036254	0.0205777345017851
CASP1	A	S3	D8	1	3.308262451308984	0.059646588504048095
CASP1	A	S3	H2	1	0	0
CASP1	A	S3	H3	1	1.8136537430777717	0.0035483125288949999
CASP1	A	S3	H4	1	2.4940236876256749	0.0047169811320754004
CASP1	A	S3	H5	1	2.8045440849362624	0.0051282051282050996
CASP1	A	S3	H6	1	0	0
CASP1	A	S3	H7	1	0	0
CASP4	A	S3	AH1	1	1.9369375643680824	0.1647436153365007
CASP4	A	S3	D1	1	6.3999569334083919	0.067567567567567502
CASP4	A	S3	D11	1	3.6392085147044582	0.17826500297088529
CASP4	A	S3	D2	1	3.0391780611777688	0.071681998248242701
CASP4	A	S3	D3	1	1.7029944765763387	0.0938148609381486
CASP4	A	S3	D4	1	3.4036802745347541	0.087197505814816598
CASP4	A	S3	D5	1	1.7852124468951347	0.041477749790092291
CASP4	A	S3	D6	1	2.2071002259096426	0.0725999416399183
CASP4	A	S3	D7	1	1.6075316502977621	0.051801363193768296
CASP4	A	S3	D8	1	2.0695748270593226	0.19675311586656369
CASP4	A	S3	H2	1	1.4408351083462243	0.024632147513503497
CASP4	A	S3	H3	1	2.5465229922984438	0.050889967637540397
CASP4	A	S3	H4	1	2.7843165356806314	0.056585956847862898
CASP4	A	S3	H5	1	3.1667870078558038	0.061485593444356307
CASP4	A	S3	H6	1	1.5336257952143608	0.052918991121238296
CASP4	A	S3	H7	1	1.8895097573824593	0.028862352977880402
GSDMD	A	S3	AH1	1	1.3878219731959343	0.0642325760902836
GSDMD	A	S3	D1	1	3.2696934669789623	0.12036720264568368
GSDMD	A	S3	D11	1	1.2421976391796079	0.0576945929887107
GSDMD	A	S3	D2	1	1.3240881700413594	0.037542737987791105
GSDMD	A	S3	D3	1	0.44694667482701522	0.0097550850975509015
GSDMD	A	S3	D4	1	1.03649993452124	0.021642665083056997
GSDMD	A	S3	D5	1	2.4340841866636467	0.087181640078365596
GSDMD	A	S3	D6	1	2.4281473755603837	0.07458418441785819
GSDMD	A	S3	D7	1	1.1846892409663061	0.044173969490425201
GSDMD	A	S3	D8	1	1.2228016119834155	0.040460073235462093
GSDMD	A	S3	H2	1	2.0265379776220778	0.042821585194466598
GSDMD	A	S3	H3	1	2.3425803427577012	0.044914470642625999
GSDMD	A	S3	H4	1	1.6532350833241827	0.034876262761238001
GSDMD	A	S3	H5	1	1.0844612214112352	0.022072429288924098
GSDMD	A	S3	H6	1	1.5512104410018561	0.0204682957491947
GSDMD	A	S3	H7	1	2.3829736455309973	0.057014943999001699
IL18	A	S4	AH1	-1	0.34138974026359215	0.0065802592223329973
IL18	A	S4	D11	-1	0	0
IL18	A	S4	D2	-1	-1.3635141815491263	-0.0063947024712845005
IL18	A	S4	D3	-1	-5.4218302805976402	-0.029478458049886601
IL18	A	S4	D4	-1	-0.87564789193717374	-0.0063385107354955996
IL18	A	S4	D5	-1	0.22540436293080823	0.0068363341004467979
IL18	A	S4	D6	-1	-1.1909970714573559	-0.018854177773039001
IL18	A	S4	D7	-1	-1.2024411779242055	-0.0063650306748467009
IL18	A	S4	D8	-1	-1.1419664093721658	-0.0095721602218593986
IL18	A	S4	H2	-1	-1.0598127537704984	-0.044171581395754
IL18	A	S4	H3	-1	-1.5969056861644422	-0.052563719210268596
IL18	A	S4	H4	-1	-1.1229347071709022	-0.049058479869953001
IL18	A	S4	H5	-1	-2.5543450963734182	-0.052479959919839697
IL18	A	S4	H6	-1	-2.1284304786708388	-0.040363045299896101
IL18	A	S4	H7	-1	-2.1555288102719943	-0.039833887043189298
CASP1	A	S4	AH1	1	4.643396453376293	0.070588235294117604
CASP1	A	S4	D11	1	0	0
CASP1	A	S4	D2	1	3.5791848734422222	0.0203744509129778
CASP1	A	S4	D3	1	4.9158485169396862	0.0194552529182879
CASP1	A	S4	D4	1	2.5266075057821071	0.010814562322100001
CASP1	A	S4	D5	1	5.0715350223280256	0.0240963855421686
CASP1	A	S4	D6	1	5.0788352387099858	0.026548672566371601
CASP1	A	S4	D7	1	1.2980767947144187	0.0109279141104294
CASP1	A	S4	D8	1	2.4247807645420174	0.025235949276496802
CASP1	A	S4	H2	1	2.8361564815416944	0.019278514866148001
CASP1	A	S4	H3	1	1.1164922153184973	0.0014662756598240001
CASP1	A	S4	H4	1	2.5528603774519678	0.0179123998448679
CASP1	A	S4	H5	1	2.189059486007821	0.014911072144288502
CASP1	A	S4	H6	1	1.0419194236586466	0.0034325751380601
CASP1	A	S4	H7	1	2.5501624451233846	0.0091694352159468993
CASP4	A	S4	AH1	1	0.4549063296849134	0.030508474576271205
CASP4	A	S4	D11	1	2.5107801059780765	0.09868875086266389
CASP4	A	S4	D2	1	3.644774982303975	0.070185967950751493
CASP4	A	S4	D3	1	1.8593231846667022	0.095035160627156196
CASP4	A	S4	D4	1	2.1616909032922091	0.028073057595670595
CASP4	A	S4	D5	1	2.4321347192179514	0.049005008799241905
CASP4	A	S4	D6	1	2.9195230409764843	0.094555211998436195
CASP4	A	S4	D7	1	1.438621798384192	0.060787321063394698
CASP4	A	S4	D8	1	1.9889154245896519	0.14181557936170688
CASP4	A	S4	H2	1	0.75919408606061634	0.053728079727504707
CASP4	A	S4	H3	1	1.8029318469964073	0.060733165262571699
CASP4	A	S4	H4	1	1.4597075936137687	0.10708656869136129
CASP4	A	S4	H5	1	2.2836342409139494	0.11813314128256509
CASP4	A	S4	H6	1	1.2329838158850821	0.042190386770451602
CASP4	A	S4	H7	1	1.0844232214673681	0.0334883720930233
GSDMD	A	S4	AH1	1	5.3214611739451483	0.12941176470588231
GSDMD	A	S4	D11	1	6.0978032186108786	0.054347826086956499
GSDMD	A	S4	D2	1	1.5388563630670671	0.030900345528280998
GSDMD	A	S4	D3	1	2.1791858237322028	0.067462523271306002
GSDMD	A	S4	D4	1	1.4432921888367707	0.043908352953579102
GSDMD	A	S4	D5	1	1.5592008926230534	0.0324624340056857
GSDMD	A	S4	D6	1	0.96472698034302606	0.029818388598642401
GSDMD	A	S4	D7	1	0.058039757030872607	0.0075408997955009952
GSDMD	A	S4	D8	1	0.85281846897431723	0.027930914946436201
GSDMD	A	S4	H2	1	1.6818088866842507	0.051933513951442203
GSDMD	A	S4	H3	1	1.9782746696180564	0.043126884280811698
GSDMD	A	S4	H4	1	1.8829788957733147	0.072109632221277808
GSDMD	A	S4	H5	1	1.6852212891691756	0.050472820641282605
GSDMD	A	S4	H6	1	3.5434583368664434	0.030761930722556997
GSDMD	A	S4	H7	1	2.4934617800502838	0.085083056478405403
IL18	A	S6	AH1	-1	-1.1792635975424692	-0.0031226874787919001
IL18	A	S6	D1	-1	-1.9772291446175827	-0.021334206791134402
IL18	A	S6	D11	-1	-4.0600189746719719	-0.017094017094016999
IL18	A	S6	D2	-1	-0.75088142415400938	-0.0099393816427366978
IL18	A	S6	D3	-1	-1.4424237941242191	-0.0186483137757575
IL18	A	S6	D4	-1	-1.9354663978118953	-0.026703595317725797
IL18	A	S6	D5	-1	-0.73271240341887811	-0.010919340656216501
IL18	A	S6	D6	-1	-1.6878521886169242	-0.016634158751696097
IL18	A	S6	D7	-1	-1.1304352499866988	-0.0073910831637588994
IL18	A	S6	D8	-1	-1.4242873775438563	-0.011938854318954801
IL18	A	S6	H2	-1	-2.2534699363600574	-0.0495488020208113
IL18	A	S6	H3	-1	-2.092124624030312	-0.068066157760814303
IL18	A	S6	H4	-1	-0.80341816010071287	-0.036989941117508099
IL18	A	S6	H5	-1	-2.3578768488390294	-0.029640951059718899
IL18	A	S6	H6	-1	-1.4353816568263218	-0.053206656694460508
IL18	A	S6	H7	-1	-2.3151544579347929	-0.045739650480615103
CASP1	A	S6	AH1	1	2.0594422989524652	0.019631625381744199
CASP1	A	S6	D1	1	4.3143626439675247	0.0178403755868544
CASP1	A	S6	D11	1	4.435456656949146	0.024311183144246299
CASP1	A	S6	D2	1	4.3535754714610224	0.019137457382395903
CASP1	A	S6	D3	1	2.6876611858475474	0.0120480139288243
CASP1	A	S6	D4	1	1.8520027365581568	0.0080650780379042004
CASP1	A	S6	D5	1	2.8600347565575488	0.017961980305790298
CASP1	A	S6	D6	1	3.8193803966055531	0.025496099050203502
CASP1	A	S6	D7	1	2.9918666519118053	0.0183043110829414
CASP1	A	S6	D8	1	3.8103766806936292	0.056512430222391094
CASP1	A	S6	H2	1	3.5848001782654908	0.0102171136653895
CASP1	A	S6	H3	1	2.9226685337067857	0.0080796561782411
CASP1	A	S6	H4	1	3.7490163172171087	0.011015911872705
CASP1	A	S6	H5	1	2.6860635623550104	0.0055949185723754005
CASP1	A	S6	H6	1	0.9233499685846901	0.0010579424672817999
CASP1	A	S6	H7	1	2.0883356525233876	0.0031496062992124999
CASP4	A	S6	AH1	1	2.1058934914117504	0.084099626739056701
CASP4	A	S6	D1	1	3.3714871854752451	0.057595183504125597
CASP4	A	S6	D11	1	2.3969338652317527	0.1481204430961319
CASP4	A	S6	D2	1	3.3689023570370882	0.078206627968702105
CASP4	A	S6	D3	1	1.5340919611725203	0.0569652416806447
CASP4	A	S6	D4	1	2.3742180136614914	0.031441610925306597
CASP4	A	S6	D5	1	1.8098939107452514	0.0565340384095981
CASP4	A	S6	D6	1	3.1126766293346306	0.066184701492537398
CASP4	A	S6	D7	1	2.1681627906410395	0.088319100199041489
CASP4	A	S6	D8	1	2.4356477881305265	0.18783736473303739
CASP4	A	S6	H2	1	2.7761406842449743	0.0668901155562662
CASP4	A	S6	H3	1	2.6821540650997284	0.045756919878359101
CASP4	A	S6	H4	1	3.0258546640967152	0.067181951433277501
CASP4	A	S6	H5	1	3.7031695713714301	0.08210253854596769
CASP4	A	S6	H6	1	2.1519447579538671	0.061061496917008497
CASP4	A	S6	H7	1	2.3926606680950946	0.046958519146998896
GSDMD	A	S6	AH1	1	1.8864555917290629	0.040251157108924296
GSDMD	A	S6	D1	1	2.5157132206098982	0.068675619609127603
GSDMD	A	S6	D11	1	1.806194648818761	0.057016997049411995
GSDMD	A	S6	D2	1	2.2327367673965703	0.069616356142447697
GSDMD	A	S6	D3	1	1.525324165155828	0.057736251703774999
GSDMD	A	S6	D4	1	1.3089843031422594	0.033845457079152701
GSDMD	A	S6	D5	1	1.8572688286112218	0.048102366026371295
GSDMD	A	S6	D6	1	1.9390285924456245	0.058145352781546797
GSDMD	A	S6	D7	1	1.7177699545712821	0.052692480902024899
GSDMD	A	S6	D8	1	0.68434549324245797	0.032786723737845497
GSDMD	A	S6	H2	1	1.3138731781166033	0.028435021959284199
GSDMD	A	S6	H3	1	2.5980434198143398	0.042640259417861301
GSDMD	A	S6	H4	1	1.5673460069463614	0.0276498380605548
GSDMD	A	S6	H5	1	1.6591727873514683	0.031316331500773703
GSDMD	A	S6	H6	1	1.4761092805980205	0.027245844502697902
GSDMD	A	S6	H7	1	2.9052460609224604	0.048541599842726602
IL18	A	S7	AH1	-1	-1.1792635975424692	-0.0031226874787919001
IL18	A	S7	D1	-1	-1.9772291446175827	-0.021334206791134402
IL18	A	S7	D11	-1	-4.0600189746719719	-0.017094017094016999
IL18	A	S7	D2	-1	-0.75088142415400938	-0.0099393816427366978
IL18	A	S7	D3	-1	-1.4424237941242191	-0.0186483137757575
IL18	A	S7	D4	-1	-1.9354663978118953	-0.026703595317725797
IL18	A	S7	D5	-1	-0.73271240341887811	-0.010919340656216501
IL18	A	S7	D6	-1	-1.6878521886169242	-0.016634158751696097
IL18	A	S7	D7	-1	-1.1304352499866988	-0.0073910831637588994
IL18	A	S7	D8	-1	-1.4242873775438563	-0.011938854318954801
IL18	A	S7	H2	-1	-2.2534699363600574	-0.0495488020208113
IL18	A	S7	H3	-1	-2.092124624030312	-0.068066157760814303
IL18	A	S7	H4	-1	-0.80341816010071287	-0.036989941117508099
IL18	A	S7	H5	-1	-2.3578768488390294	-0.029640951059718899
IL18	A	S7	H6	-1	-1.4353816568263218	-0.053206656694460508
IL18	A	S7	H7	-1	-2.3151544579347929	-0.045739650480615103
CASP1	A	S7	AH1	1	2.0594422989524652	0.019631625381744199
CASP1	A	S7	D1	1	4.3143626439675247	0.0178403755868544
CASP1	A	S7	D11	1	4.435456656949146	0.024311183144246299
CASP1	A	S7	D2	1	4.3535754714610224	0.019137457382395903
CASP1	A	S7	D3	1	2.6876611858475474	0.0120480139288243
CASP1	A	S7	D4	1	1.8520027365581568	0.0080650780379042004
CASP1	A	S7	D5	1	2.8600347565575488	0.017961980305790298
CASP1	A	S7	D6	1	3.8193803966055531	0.025496099050203502
CASP1	A	S7	D7	1	2.9918666519118053	0.0183043110829414
CASP1	A	S7	D8	1	3.8103766806936292	0.056512430222391094
CASP1	A	S7	H2	1	3.5848001782654908	0.0102171136653895
CASP1	A	S7	H3	1	2.9226685337067857	0.0080796561782411
CASP1	A	S7	H4	1	3.7490163172171087	0.011015911872705
CASP1	A	S7	H5	1	2.6860635623550104	0.0055949185723754005
CASP1	A	S7	H6	1	0.9233499685846901	0.0010579424672817999
CASP1	A	S7	H7	1	2.0883356525233876	0.0031496062992124999
CASP4	A	S7	AH1	1	2.1058934914117504	0.084099626739056701
CASP4	A	S7	D1	1	3.3714871854752451	0.057595183504125597
CASP4	A	S7	D11	1	2.3969338652317527	0.1481204430961319
CASP4	A	S7	D2	1	3.3689023570370882	0.078206627968702105
CASP4	A	S7	D3	1	1.5340919611725203	0.0569652416806447
CASP4	A	S7	D4	1	2.3742180136614914	0.031441610925306597
CASP4	A	S7	D5	1	1.8098939107452514	0.0565340384095981
CASP4	A	S7	D6	1	3.1126766293346306	0.066184701492537398
CASP4	A	S7	D7	1	2.1681627906410395	0.088319100199041489
CASP4	A	S7	D8	1	2.4356477881305265	0.18783736473303739
CASP4	A	S7	H2	1	2.7761406842449743	0.0668901155562662
CASP4	A	S7	H3	1	2.6821540650997284	0.045756919878359101
CASP4	A	S7	H4	1	3.0258546640967152	0.067181951433277501
CASP4	A	S7	H5	1	3.7031695713714301	0.08210253854596769
CASP4	A	S7	H6	1	2.1519447579538671	0.061061496917008497
CASP4	A	S7	H7	1	2.3926606680950946	0.046958519146998896
GSDMD	A	S7	AH1	1	1.8864555917290629	0.040251157108924296
GSDMD	A	S7	D1	1	2.5157132206098982	0.068675619609127603
GSDMD	A	S7	D11	1	1.806194648818761	0.057016997049411995
GSDMD	A	S7	D2	1	2.2327367673965703	0.069616356142447697
GSDMD	A	S7	D3	1	1.525324165155828	0.057736251703774999
GSDMD	A	S7	D4	1	1.3089843031422594	0.033845457079152701
GSDMD	A	S7	D5	1	1.8572688286112218	0.048102366026371295
GSDMD	A	S7	D6	1	1.9390285924456245	0.058145352781546797
GSDMD	A	S7	D7	1	1.7177699545712821	0.052692480902024899
GSDMD	A	S7	D8	1	0.68434549324245797	0.032786723737845497
GSDMD	A	S7	H2	1	1.3138731781166033	0.028435021959284199
GSDMD	A	S7	H3	1	2.5980434198143398	0.042640259417861301
GSDMD	A	S7	H4	1	1.5673460069463614	0.0276498380605548
GSDMD	A	S7	H5	1	1.6591727873514683	0.031316331500773703
GSDMD	A	S7	H6	1	1.4761092805980205	0.027245844502697902
GSDMD	A	S7	H7	1	2.9052460609224604	0.048541599842726602
IL18	B	primary	H46	-1	-1.4598719781768925	-0.022185435886735001
IL18	B	primary	H49	-1	-0.47288656624007519	-0.029160811082112
IL18	B	primary	H51	-1	-1.3789948784537858	-0.052115583075335405
IL18	B	primary	H53	-1	-2.5702351703188917	-0.092335538933640202
IL18	B	primary	H55	-1	-1.7514533137207424	-0.050418160095579499
IL18	B	primary	H67	-1	-0.82850602376415861	-0.037339765903614403
CASP1	B	primary	H46	1	3.5369868011685113	0.013698630136986301
CASP1	B	primary	H49	1	3.0475031414844511	0.022420196747641001
CASP1	B	primary	H51	1	2.9581591327358607	0.021843825249398
CASP1	B	primary	H53	1	3.3004229457988998	0.029140295358649801
CASP1	B	primary	H55	1	3.4262953855963003	0.033170413815575103
CASP1	B	primary	H67	1	1.649460266591273	0.0057413951201277002
CASP4	B	primary	H46	1	2.2612322103566522	0.067960564347408908
CASP4	B	primary	H49	1	2.8160526732701205	0.1407649066452519
CASP4	B	primary	H51	1	2.1263612655326836	0.08479532163742691
CASP4	B	primary	H53	1	2.5436499277120799	0.10678581703107021
CASP4	B	primary	H55	1	1.9660332819939681	0.067883132399261401
CASP4	B	primary	H67	1	1.2950252260941078	0.040374162843878403
GSDMD	B	primary	H46	1	1.954837452003316	0.083778014617614596
GSDMD	B	primary	H49	1	1.5486707944142921	0.069509134711905313
GSDMD	B	primary	H51	1	1.9341910332115546	0.1240110079119367
GSDMD	B	primary	H53	1	2.2767766472942856	0.10938698695818949
GSDMD	B	primary	H55	1	1.6502070056500422	0.071402193982839202
GSDMD	B	primary	H67	1	1.3627048457225577	0.042895509619376909
IL18	B	S1	H46	-1	-1.7817511191380002	-0.0238147426530281
IL18	B	S1	H49	-1	-0.61716414795775432	-0.038703541117939701
IL18	B	S1	H51	-1	-1.7502208714155625	-0.053659442724458203
IL18	B	S1	H53	-1	-2.2613790819625108	-0.089072835479888701
IL18	B	S1	H55	-1	-1.7470319696748371	-0.0499213627503102
IL18	B	S1	H67	-1	-0.67119196700371475	-0.034923169736328502
CASP1	B	S1	H46	1	3.1846029828806399	0.01
CASP1	B	S1	H49	1	2.8705288337490105	0.018429909277143702
CASP1	B	S1	H51	1	3.1237798937912702	0.022452012383901002
CASP1	B	S1	H53	1	3.5769760738755814	0.032824793175243602
CASP1	B	S1	H55	1	3.667792516606351	0.034164008506113702
CASP1	B	S1	H67	1	1.6457836041625145	0.0053515028922247005
CASP4	B	S1	H46	1	2.1807524149899362	0.059542133463224602
CASP4	B	S1	H49	1	2.4614530548472695	0.0979075212174422
CASP4	B	S1	H51	1	1.9853228618693577	0.061684210526315703
CASP4	B	S1	H53	1	2.2536334576349457	0.072936819412967702
CASP4	B	S1	H55	1	1.9418733963200001	0.060235025695552002
CASP4	B	S1	H67	1	0.91795809695713437	0.018898825366407593
GSDMD	B	S1	H46	1	1.8615641222365653	0.071314336742977796
GSDMD	B	S1	H49	1	1.6613111170505785	0.074721978343576301
GSDMD	B	S1	H51	1	2.1928089867325591	0.1347244582043344
GSDMD	B	S1	H53	1	2.2835092737796421	0.096267941702135595
GSDMD	B	S1	H55	1	1.743332152601198	0.0645611819953925
GSDMD	B	S1	H67	1	1.1515125769797807	0.0252013911068526
IL18	B	S2	H46	-1	-1.4598719781768925	-0.022185435886735001
IL18	B	S2	H49	-1	-0.47288656624007519	-0.029160811082112
IL18	B	S2	H51	-1	-1.3789948784537858	-0.052115583075335405
IL18	B	S2	H53	-1	-2.5702351703188917	-0.092335538933640202
IL18	B	S2	H55	-1	-1.7514533137207424	-0.050418160095579499
IL18	B	S2	H67	-1	-0.82850602376415861	-0.037339765903614403
CASP1	B	S2	H46	1	3.5369868011685113	0.013698630136986301
CASP1	B	S2	H49	1	3.0475031414844511	0.022420196747641001
CASP1	B	S2	H51	1	2.9581591327358607	0.021843825249398
CASP1	B	S2	H53	1	3.3004229457988998	0.029140295358649801
CASP1	B	S2	H55	1	3.4262953855963003	0.033170413815575103
CASP1	B	S2	H67	1	1.649460266591273	0.0057413951201277002
CASP4	B	S2	H46	1	2.2612322103566522	0.067960564347408908
CASP4	B	S2	H49	1	2.8160526732701205	0.1407649066452519
CASP4	B	S2	H51	1	2.1263612655326836	0.08479532163742691
CASP4	B	S2	H53	1	2.5436499277120799	0.10678581703107021
CASP4	B	S2	H55	1	1.9660332819939681	0.067883132399261401
CASP4	B	S2	H67	1	1.2950252260941078	0.040374162843878403
GSDMD	B	S2	H46	1	1.954837452003316	0.083778014617614596
GSDMD	B	S2	H49	1	1.5486707944142921	0.069509134711905313
GSDMD	B	S2	H51	1	1.9341910332115546	0.1240110079119367
GSDMD	B	S2	H53	1	2.2767766472942856	0.10938698695818949
GSDMD	B	S2	H55	1	1.6502070056500422	0.071402193982839202
GSDMD	B	S2	H67	1	1.3627048457225577	0.042895509619376909
IL18	B	S3	H49	-1	-1.8844874885813478	-0.052680652680652709
IL18	B	S3	H53	-1	-2.2110031573736224	-0.07369711833231149
IL18	B	S3	H55	-1	-1.7378457470788857	-0.031832298136645898
CASP1	B	S3	H49	1	3.629138401703945	0.023076923076922998
CASP1	B	S3	H53	1	4.9375850236600458	0.038095238095238002
CASP1	B	S3	H55	1	3.8388031788925976	0.031055900621118002
CASP4	B	S3	H49	1	2.6263747719210526	0.18385780885780889
CASP4	B	S3	H53	1	2.5340044348917239	0.108522378908645
CASP4	B	S3	H55	1	2.1134100706157373	0.11878881987577639
GSDMD	B	S3	H49	1	1.0512410451842831	0.087354312354312388
GSDMD	B	S3	H53	1	2.2218054948581125	0.085182914367463808
GSDMD	B	S3	H55	1	1.5427867778281099	0.044254658385093203
IL18	B	S5	DL2	-1	-1.673388135179888	-0.018881463393736902
IL18	B	S5	DL3	-1	-1.092448179547739	-0.0061640066042928003
IL18	B	S5	DP1	-1	-1.2698889374179743	-0.028731763928231298
IL18	B	S5	DP2	-1	-1.2874191177779548	-0.039285901183436403
IL18	B	S5	DS3	-1	-3.0274066670062023	-0.049457678367653198
IL18	B	S5	DT4	-1	-2.4325044515958818	-0.059126531628372198
IL18	B	S5	H01	-1	-2.2308186209151892	-0.033790244738527597
IL18	B	S5	H01_IC	-1	-1.4844289062610225	-0.015693811572435899
IL18	B	S5	H02	-1	-1.3817153499932271	-0.027399350291959002
IL18	B	S5	H03	-1	-1.4466924133232228	-0.025126163858717999
IL18	B	S5	H03_IC	-1	-1.9654075278154153	-0.025148580233326001
IL18	B	S5	H04	-1	-2.6622571970493611	-0.028833903658857598
IL18	B	S5	H04_IC	-1	-1.8838081594783975	-0.0101010101010101
IL18	B	S5	H06	-1	-1.600841925819132	-0.032492094194221902
IL18	B	S5	H07	-1	-1.8024826512474865	-0.029761904761904795
IL18	B	S5	H08	-1	-1.3219503564448294	-0.0168435534591195
IL18	B	S5	H09	-1	-1.4198994581696636	-0.025402523201639302
IL18	B	S5	H10	-1	-1.5122967861717078	-0.027257495614921898
IL18	B	S5	H11	-1	-1.7123295546327024	-0.028186058533948996
IL18	B	S5	H12	-1	-1.2420512050803025	-0.028045447341567699
IL18	B	S5	H13	-1	-1.418116416366459	-0.033429723098492903
IL18	B	S5	H14	-1	-1.7545073212544895	-0.035464656335799698
IL18	B	S5	H15	-1	-0.89216501372790979	-0.019477422090311603
IL18	B	S5	H16	-1	-1.0851825808602995	-0.015131020529973298
IL18	B	S5	H17	-1	-1.1798352025801586	-0.0189342522014549
IL18	B	S5	H18	-1	-2.1215733559650847	-0.061593314565750998
IL18	B	S5	H19	-1	-1.2721492275691246	-0.027526459492791901
IL18	B	S5	H20	-1	-1.8224517905542377	-0.050942806542348104
IL18	B	S5	H21	-1	-1.801586783294828	-0.048131887239453205
IL18	B	S5	H22	-1	-0.89111057296579466	-0.0147644950241898
IL18	B	S5	H24	-1	-1.0561010738364538	-0.019450393505285803
IL18	B	S5	H25	-1	-1.8270855474847134	-0.033163937511763594
IL18	B	S5	H26	-1	-1.137794536848399	-0.022556688743720202
IL18	B	S5	H27	-1	-1.8484002507885786	-0.046150923191184398
IL18	B	S5	H28	-1	-2.140606002530955	-0.040114765678675501
IL18	B	S5	H29	-1	-2.1738544634079418	-0.028139412997903599
IL18	B	S5	H31	-1	-2.1654899772834519	-0.027696881446426402
IL18	B	S5	H32	-1	-1.0998652255906127	-0.024381803763247098
IL18	B	S5	H33	-1	-2.4444781743986801	-0.06309332132984781
IL18	B	S5	H34	-1	-1.5885762915397539	-0.036628848901874095
IL18	B	S5	H35	-1	-1.6453942653412343	-0.031714175638722399
IL18	B	S5	H36	-1	-1.7932227892125909	-0.036234796404019103
IL18	B	S5	H37	-1	-2.0826989011743331	-0.037962962962962893
IL18	B	S5	H39	-1	-1.7164433303416291	-0.043473808182702696
IL18	B	S5	H40	-1	-1.863158463013582	-0.053880953591216391
IL18	B	S5	H41	-1	-0.9059540047648218	-0.036951297020409696
IL18	B	S5	H42	-1	-2.5386694996890444	-0.047132302613037004
IL18	B	S5	H44	-1	0.20001258939490985	0.0021133475941340976
IL18	B	S5	H56	-1	-1.791141865169565	-0.037914891822360901
IL18	B	S5	H57	-1	-2.4748438833467197	-0.028922806320746702
IL18	B	S5	H58	-1	-1.6330260739582196	-0.040466880943702599
IL18	B	S5	H78	-1	-1.7279312585950168	-0.022308845577211397
CASP1	B	S5	DL2	1	4.8305803049040525	0.0571049136786188
CASP1	B	S5	DL3	1	2.2660448374904192	0.0483214089157952
CASP1	B	S5	DP1	1	1.9045308316440852	0.0092121684985112008
CASP1	B	S5	DP2	1	1.861316357053844	0.0093934795122717005
CASP1	B	S5	DS3	1	2.0400883320203409	0.0136691402577508
CASP1	B	S5	DT4	1	3.0916262255158982	0.011035167794974401
CASP1	B	S5	H01	1	2.0550710451469039	0.0123417949897612
CASP1	B	S5	H01_IC	1	2.3301902772750762	0.0061349693251532998
CASP1	B	S5	H02	1	1.2756468114657664	0.0071170933628918985
CASP1	B	S5	H03	1	1.9346185595479133	0.0082133171000198998
CASP1	B	S5	H03_IC	1	2.5582147904552937	0.0064935064935064003
CASP1	B	S5	H04	1	3.0163444682023313	0.021114767043958902
CASP1	B	S5	H04_IC	1	2.9673822883519501	0.026785714285714201
CASP1	B	S5	H06	1	1.1707844471263154	0.0082941880814221009
CASP1	B	S5	H07	1	0.8689587567705872	0.0042517006802720997
CASP1	B	S5	H08	1	2.5986409428964441	0.012193957771787899
CASP1	B	S5	H09	1	2.182545250159599	0.019074327507684001
CASP1	B	S5	H10	1	2.1950737779058951	0.011708910041692401
CASP1	B	S5	H11	1	1.7585917472016734	0.0065300443723833
CASP1	B	S5	H12	1	1.5503529020290756	0.0069520456215829002
CASP1	B	S5	H13	1	2.7094216926822337	0.018162663987782299
CASP1	B	S5	H14	1	1.4430224225523172	0.0097296291125692005
CASP1	B	S5	H15	1	1.4812475210304072	0.0071360428843998992
CASP1	B	S5	H16	1	4.3656927285933289	0.024390243902439001
CASP1	B	S5	H17	1	2.4146525045314373	0.0130405021289431
CASP1	B	S5	H18	1	3.389163387873078	0.013555787278415001
CASP1	B	S5	H19	1	2.7911878470477944	0.0132236306622749
CASP1	B	S5	H20	1	3.5648646344008594	0.023897165213969
CASP1	B	S5	H21	1	2.364367352329559	0.022082636005998902
CASP1	B	S5	H22	1	1.850238459347054	0.014948320089572999
CASP1	B	S5	H24	1	1.3056892685025419	0.0057195233185426998
CASP1	B	S5	H25	1	1.9205169105030879	0.009919066440805601
CASP1	B	S5	H26	1	1.553042533375516	0.010370306111672698
CASP1	B	S5	H27	1	3.3049008822488357	0.0221922839985952
CASP1	B	S5	H28	1	2.589534720611832	0.017053069449686001
CASP1	B	S5	H29	1	2.4511246959173079	0.010201781970649899
CASP1	B	S5	H31	1	2.1423921355380142	0.0080000693397126003
CASP1	B	S5	H32	1	2.3107620692352144	0.014255160646913298
CASP1	B	S5	H33	1	1.7156538560955217	0.0111493914579041
CASP1	B	S5	H34	1	1.6162206319170924	0.0098799479379989008
CASP1	B	S5	H35	1	2.9373676408696348	0.0113035339639946
CASP1	B	S5	H36	1	3.5765201679649095	0.028365943945002699
CASP1	B	S5	H37	1	2.8736662898922134	0.016798941798941799
CASP1	B	S5	H39	1	3.5553766820256629	0.019370460048426099
CASP1	B	S5	H40	1	4.329451492770934	0.029126213592233
CASP1	B	S5	H41	1	3.1992168418943496	0.0181859251994742
CASP1	B	S5	H42	1	3.1955089735430895	0.025060058246433401
CASP1	B	S5	H44	1	2.1606583975505922	0.026983840622664297
CASP1	B	S5	H56	1	3.5886998488505952	0.0193370165745856
CASP1	B	S5	H57	1	2.6570578224328885	0.0114613180515759
CASP1	B	S5	H58	1	3.5986243632245585	0.0187713310580204
CASP1	B	S5	H78	1	1.7580226353265769	0.0159434568430071
CASP4	B	S5	DL2	1	3.4565792483559457	0.1299533050593325
CASP4	B	S5	DL3	1	1.6749647531191831	0.20311869381764819
CASP4	B	S5	DP1	1	2.0519187578065061	0.094059798167602099
CASP4	B	S5	DP2	1	1.9926018696346199	0.092918071514544398
CASP4	B	S5	DS3	1	2.2273339117049247	0.079100574590718495
CASP4	B	S5	DT4	1	1.8786629763470204	0.040723221953741402
CASP4	B	S5	H01	1	2.2121766959151858	0.084234865091607797
CASP4	B	S5	H01_IC	1	2.1096121817877096	0.076330728304864703
CASP4	B	S5	H02	1	2.1848690560789246	0.073332872547488701
CASP4	B	S5	H03	1	1.4267330365113935	0.050034314113079993
CASP4	B	S5	H03_IC	1	4.0455930945338743	0.088928021131410989
CASP4	B	S5	H04	1	2.2214916307786421	0.10060410634377469
CASP4	B	S5	H04_IC	1	1.5775858693275016	0.066738816738816695
CASP4	B	S5	H06	1	1.8968380485380418	0.1013063768382917
CASP4	B	S5	H07	1	2.0542420888393562	0.0582482993197279
CASP4	B	S5	H08	1	1.6652182881208679	0.031744159928122198
CASP4	B	S5	H09	1	2.210944653127433	0.086910611057516102
CASP4	B	S5	H10	1	1.8487283475434717	0.078326921921019393
CASP4	B	S5	H11	1	2.3439682351688491	0.05067527874707739
CASP4	B	S5	H12	1	2.3640142014138723	0.061921493137392099
CASP4	B	S5	H13	1	1.4942987401615202	0.060017494116468798
CASP4	B	S5	H14	1	1.4922584940929156	0.055753176043557104
CASP4	B	S5	H15	1	1.4483006833752556	0.044447893636996805
CASP4	B	S5	H16	1	2.4350332568491808	0.0746842213376845
CASP4	B	S5	H17	1	1.6747022181160904	0.077204645388836701
CASP4	B	S5	H18	1	2.3574685574915195	0.096132657070189406
CASP4	B	S5	H19	1	2.0455028591970592	0.053395596771624899
CASP4	B	S5	H20	1	1.8967057850199591	0.043986063363081807
CASP4	B	S5	H21	1	1.7722265876122547	0.10738659827425071
CASP4	B	S5	H22	1	1.9739420980285214	0.094185278954536683
CASP4	B	S5	H24	1	2.0331896036131587	0.058895330641822105
CASP4	B	S5	H25	1	1.6688346050560021	0.058347449651797501
CASP4	B	S5	H26	1	1.0169573120217992	0.041728271200760399
CASP4	B	S5	H27	1	1.8901629589697926	0.064770195346909198
CASP4	B	S5	H28	1	1.7910660935925637	0.063140779071230099
CASP4	B	S5	H29	1	2.4817022751185114	0.062623165618448606
CASP4	B	S5	H31	1	2.9475970211755422	0.10963908679598519
CASP4	B	S5	H32	1	1.1032355781062479	0.049133684185230599
CASP4	B	S5	H33	1	1.3466260353887005	0.063791601022604588
CASP4	B	S5	H34	1	1.7278714528670616	0.068944606758958416
CASP4	B	S5	H35	1	2.211599797162624	0.052579178130378601
CASP4	B	S5	H36	1	1.7597416219961133	0.062104706504494997
CASP4	B	S5	H37	1	1.4122245215974969	0.043915343915343893
CASP4	B	S5	H39	1	1.8594232619560787	0.084211758337417703
CASP4	B	S5	H40	1	1.2976641043035455	0.0462562903471763
CASP4	B	S5	H41	1	2.216687639776926	0.074785092648323587
CASP4	B	S5	H42	1	2.8211483354558791	0.084464038866744501
CASP4	B	S5	H44	1	1.8859568968562366	0.12878534058400559
CASP4	B	S5	H56	1	2.8029882974994251	0.1009728255521348
CASP4	B	S5	H57	1	1.5882676930898665	0.092111360133147996
CASP4	B	S5	H58	1	1.3888053924762049	0.056007488651048702
CASP4	B	S5	H78	1	1.4200711333536828	0.090451916898693502
GSDMD	B	S5	DL2	1	0.88565017204018037	0.033661054705907495
GSDMD	B	S5	DL3	1	1.7517808378528779	0.11370390753990089
GSDMD	B	S5	DP1	1	1.6369202241853742	0.066148629172583698
GSDMD	B	S5	DP2	1	1.1288821642185054	0.042100580878120297
GSDMD	B	S5	DS3	1	1.2663211383681539	0.0312976638968104
GSDMD	B	S5	DT4	1	0.99021499903479437	0.0155031534859108
GSDMD	B	S5	H01	1	1.2384155900869223	0.039781286929537293
GSDMD	B	S5	H01_IC	1	1.5921626454332651	0.11170226306544812
GSDMD	B	S5	H02	1	1.491931080160338	0.044688376506407106
GSDMD	B	S5	H03	1	1.7292551855840226	0.034013672677138
GSDMD	B	S5	H03_IC	1	2.1983827279882791	0.039236187541272304
GSDMD	B	S5	H04	1	1.1607943164871157	0.076862332192682292
GSDMD	B	S5	H04_IC	1	0.46292302838867627	0.057359307359307291
GSDMD	B	S5	H06	1	1.9634435547150852	0.096397101716250697
GSDMD	B	S5	H07	1	1.7204910755413962	0.055484693877551006
GSDMD	B	S5	H08	1	1.1241021386813035	0.034627695417789803
GSDMD	B	S5	H09	1	1.790126254949377	0.087598620988789899
GSDMD	B	S5	H10	1	1.7969319727091393	0.0662143387957837
GSDMD	B	S5	H11	1	1.7106712166544433	0.044034107598134198
GSDMD	B	S5	H12	1	1.5042809089017419	0.059145679694298993
GSDMD	B	S5	H13	1	1.4367312368506093	0.053357446422312396
GSDMD	B	S5	H14	1	1.6966554402973024	0.07518265158918519
GSDMD	B	S5	H15	1	0.93914550957062026	0.035979284654289997
GSDMD	B	S5	H16	1	1.7793604043782958	0.046809656877754194
GSDMD	B	S5	H17	1	1.4913876524015857	0.074768252642325894
GSDMD	B	S5	H18	1	1.6678509486922897	0.059931704118135296
GSDMD	B	S5	H19	1	2.2986093152386458	0.058169197304550807
GSDMD	B	S5	H20	1	1.7373861013117224	0.060735493280550105
GSDMD	B	S5	H21	1	1.433064141037284	0.11752591884196571
GSDMD	B	S5	H22	1	1.3793192055994181	0.051023989171032499
GSDMD	B	S5	H24	1	1.3339533708454301	0.036893675890209504
GSDMD	B	S5	H25	1	1.8724370565537969	0.058761528326745693
GSDMD	B	S5	H26	1	0.98850436722141755	0.0431219166302068
GSDMD	B	S5	H27	1	1.5430668942793409	0.056065081092284606
GSDMD	B	S5	H28	1	1.1101664136495222	0.0551411709776371
GSDMD	B	S5	H29	1	1.9035898826492641	0.056737421383647804
GSDMD	B	S5	H31	1	1.6477732718578322	0.081027787889819208
GSDMD	B	S5	H32	1	0.88463924480913647	0.033893254511811195
GSDMD	B	S5	H33	1	2.3165375928835656	0.073166850923468696
GSDMD	B	S5	H34	1	2.5486272288365668	0.086776069682986096
GSDMD	B	S5	H35	1	1.757854083981063	0.076181861581175597
GSDMD	B	S5	H36	1	1.7879852582751594	0.060793231094658895
GSDMD	B	S5	H37	1	1.5431395764642026	0.055753968253968195
GSDMD	B	S5	H39	1	2.1298704061999083	0.059354951976181999
GSDMD	B	S5	H40	1	0.60225542019715572	0.0081838052152697002
GSDMD	B	S5	H41	1	1.596842346492144	0.073167412370974905
GSDMD	B	S5	H42	1	1.2445552614470285	0.072803008951698417
GSDMD	B	S5	H44	1	2.2677641004449436	0.15154248601840159
GSDMD	B	S5	H56	1	1.5550874767252045	0.054883106293843895
GSDMD	B	S5	H57	1	1.1829001406576181	0.045920924470670497
GSDMD	B	S5	H58	1	1.1010384404184403	0.040723682030550996
GSDMD	B	S5	H78	1	2.1098965488772272	0.12600271292924969
IL18	B	S6	H46	-1	-1.4598719781768925	-0.022185435886735001
IL18	B	S6	H49	-1	-0.47288656624007519	-0.029160811082112
IL18	B	S6	H51	-1	-1.3789948784537858	-0.052115583075335405
IL18	B	S6	H53	-1	-2.5702351703188917	-0.092335538933640202
IL18	B	S6	H55	-1	-1.7514533137207424	-0.050418160095579499
IL18	B	S6	H67	-1	-0.82850602376415861	-0.037339765903614403
CASP1	B	S6	H46	1	3.5369868011685113	0.013698630136986301
CASP1	B	S6	H49	1	3.0475031414844511	0.022420196747641001
CASP1	B	S6	H51	1	2.9581591327358607	0.021843825249398
CASP1	B	S6	H53	1	3.3004229457988998	0.029140295358649801
CASP1	B	S6	H55	1	3.4262953855963003	0.033170413815575103
CASP1	B	S6	H67	1	1.649460266591273	0.0057413951201277002
CASP4	B	S6	H46	1	2.2612322103566522	0.067960564347408908
CASP4	B	S6	H49	1	2.8160526732701205	0.1407649066452519
CASP4	B	S6	H51	1	2.1263612655326836	0.08479532163742691
CASP4	B	S6	H53	1	2.5436499277120799	0.10678581703107021
CASP4	B	S6	H55	1	1.9660332819939681	0.067883132399261401
CASP4	B	S6	H67	1	1.2950252260941078	0.040374162843878403
GSDMD	B	S6	H46	1	1.954837452003316	0.083778014617614596
GSDMD	B	S6	H49	1	1.5486707944142921	0.069509134711905313
GSDMD	B	S6	H51	1	1.9341910332115546	0.1240110079119367
GSDMD	B	S6	H53	1	2.2767766472942856	0.10938698695818949
GSDMD	B	S6	H55	1	1.6502070056500422	0.071402193982839202
GSDMD	B	S6	H67	1	1.3627048457225577	0.042895509619376909
IL18	B	S7	H46	-1	-1.4598719781768925	-0.022185435886735001
IL18	B	S7	H49	-1	-0.47288656624007519	-0.029160811082112
IL18	B	S7	H51	-1	-1.3789948784537858	-0.052115583075335405
IL18	B	S7	H53	-1	-2.5702351703188917	-0.092335538933640202
IL18	B	S7	H55	-1	-1.7514533137207424	-0.050418160095579499
IL18	B	S7	H67	-1	-0.82850602376415861	-0.037339765903614403
CASP1	B	S7	H46	1	3.5369868011685113	0.013698630136986301
CASP1	B	S7	H49	1	3.0475031414844511	0.022420196747641001
CASP1	B	S7	H51	1	2.9581591327358607	0.021843825249398
CASP1	B	S7	H53	1	3.3004229457988998	0.029140295358649801
CASP1	B	S7	H55	1	3.4262953855963003	0.033170413815575103
CASP1	B	S7	H67	1	1.649460266591273	0.0057413951201277002
CASP4	B	S7	H46	1	2.2612322103566522	0.067960564347408908
CASP4	B	S7	H49	1	2.8160526732701205	0.1407649066452519
CASP4	B	S7	H51	1	2.1263612655326836	0.08479532163742691
CASP4	B	S7	H53	1	2.5436499277120799	0.10678581703107021
CASP4	B	S7	H55	1	1.9660332819939681	0.067883132399261401
CASP4	B	S7	H67	1	1.2950252260941078	0.040374162843878403
GSDMD	B	S7	H46	1	1.954837452003316	0.083778014617614596
GSDMD	B	S7	H49	1	1.5486707944142921	0.069509134711905313
GSDMD	B	S7	H51	1	1.9341910332115546	0.1240110079119367
GSDMD	B	S7	H53	1	2.2767766472942856	0.10938698695818949
GSDMD	B	S7	H55	1	1.6502070056500422	0.071402193982839202
GSDMD	B	S7	H67	1	1.3627048457225577	0.042895509619376909
