## Supplementary Data 1 for "*IL18* and pyroptosis-related genes show contrasting expression in human cardiac pericytes and endothelial cells": NUMBER_MAP_RETURN06.tsv

gene	quantity	full_precision	source	row_key	field
IL18	predicted_direction	-1	results/primary_results.tsv	IL18	predicted_direction
IL18	N	22	results/primary_results.tsv	IL18	N
IL18	non_tie	22	results/primary_results.tsv	IL18	non_tie
IL18	positive	0	results/primary_results.tsv	IL18	positive
IL18	negative	22	results/primary_results.tsv	IL18	negative
IL18	tie	0	results/primary_results.tsv	IL18	tie
IL18	direction_fraction	1.0	results/primary_results.tsv	IL18	direction_fraction
IL18	median	-1.4511478861505558	results/primary_results.tsv	IL18	median
IL18	ci_low	-1.9772291446175827	results/primary_results.tsv	IL18	ci_low
IL18	ci_high	-1.2547150642202423	results/primary_results.tsv	IL18	ci_high
IL18	ci_width	0.7225140803973404	results/primary_results.tsv	IL18	ci_width
IL18	A_N	16	results/primary_results.tsv	IL18	A_N
IL18	A_non_tie	16	results/primary_results.tsv	IL18	A_non_tie
IL18	A_positive	0	results/primary_results.tsv	IL18	A_positive
IL18	A_negative	16	results/primary_results.tsv	IL18	A_negative
IL18	A_tie	0	results/primary_results.tsv	IL18	A_tie
IL18	A_median	-1.5651379913705716	results/primary_results.tsv	IL18	A_median
IL18	A_ci_low	-2.094468167085976	results/primary_results.tsv	IL18	A_ci_low
IL18	A_ci_high	-1.1792635975424692	results/primary_results.tsv	IL18	A_ci_high
IL18	A_opposite_n	0	results/primary_results.tsv	IL18	A_opposite_n
IL18	A_direction_fraction	1.0	results/primary_results.tsv	IL18	A_direction_fraction
IL18	B_N	6	results/primary_results.tsv	IL18	B_N
IL18	B_non_tie	6	results/primary_results.tsv	IL18	B_non_tie
IL18	B_positive	0	results/primary_results.tsv	IL18	B_positive
IL18	B_negative	6	results/primary_results.tsv	IL18	B_negative
IL18	B_tie	0	results/primary_results.tsv	IL18	B_tie
IL18	B_median	-1.4194334283153391	results/primary_results.tsv	IL18	B_median
IL18	B_ci_low	-2.160844242019817	results/primary_results.tsv	IL18	B_ci_low
IL18	B_ci_high	-0.6506962950021169	results/primary_results.tsv	IL18	B_ci_high
IL18	B_opposite_n	0	results/primary_results.tsv	IL18	B_opposite_n
IL18	B_direction_fraction	1.0	results/primary_results.tsv	IL18	B_direction_fraction
CASP1	predicted_direction	1	results/primary_results.tsv	CASP1	predicted_direction
CASP1	N	22	results/primary_results.tsv	CASP1	N
CASP1	non_tie	22	results/primary_results.tsv	CASP1	non_tie
CASP1	positive	22	results/primary_results.tsv	CASP1	positive
CASP1	negative	0	results/primary_results.tsv	CASP1	negative
CASP1	tie	0	results/primary_results.tsv	CASP1	tie
CASP1	direction_fraction	1.0	results/primary_results.tsv	CASP1	direction_fraction
CASP1	median	3.019684896698128	results/primary_results.tsv	CASP1	median
CASP1	ci_low	2.7730491594562796	results/primary_results.tsv	CASP1	ci_low
CASP1	ci_high	3.5608934897170013	results/primary_results.tsv	CASP1	ci_high
CASP1	ci_width	0.7878443302607216	results/primary_results.tsv	CASP1	ci_width
CASP1	A_N	16	results/primary_results.tsv	CASP1	A_N
CASP1	A_non_tie	16	results/primary_results.tsv	CASP1	A_non_tie
CASP1	A_positive	16	results/primary_results.tsv	CASP1	A_positive
CASP1	A_negative	0	results/primary_results.tsv	CASP1	A_negative
CASP1	A_tie	0	results/primary_results.tsv	CASP1	A_tie
CASP1	A_median	2.9572675928092957	results/primary_results.tsv	CASP1	A_median
CASP1	A_ci_low	2.4741852045404684	results/primary_results.tsv	CASP1	A_ci_low
CASP1	A_ci_high	3.8103766806936292	results/primary_results.tsv	CASP1	A_ci_high
CASP1	A_opposite_n	0	results/primary_results.tsv	CASP1	A_opposite_n
CASP1	A_direction_fraction	1.0	results/primary_results.tsv	CASP1	A_direction_fraction
CASP1	B_N	6	results/primary_results.tsv	CASP1	B_N
CASP1	B_non_tie	6	results/primary_results.tsv	CASP1	B_non_tie
CASP1	B_positive	6	results/primary_results.tsv	CASP1	B_positive
CASP1	B_negative	0	results/primary_results.tsv	CASP1	B_negative
CASP1	B_tie	0	results/primary_results.tsv	CASP1	B_tie
CASP1	B_median	3.1739630436416757	results/primary_results.tsv	CASP1	B_median
CASP1	B_ci_low	2.303809699663567	results/primary_results.tsv	CASP1	B_ci_low
CASP1	B_ci_high	3.4816410933824056	results/primary_results.tsv	CASP1	B_ci_high
CASP1	B_opposite_n	0	results/primary_results.tsv	CASP1	B_opposite_n
CASP1	B_direction_fraction	1.0	results/primary_results.tsv	CASP1	B_direction_fraction
CASP4	predicted_direction	1	results/primary_results.tsv	CASP4	predicted_direction
CASP4	N	22	results/primary_results.tsv	CASP4	N
CASP4	non_tie	22	results/primary_results.tsv	CASP4	non_tie
CASP4	positive	22	results/primary_results.tsv	CASP4	positive
CASP4	negative	0	results/primary_results.tsv	CASP4	negative
CASP4	tie	0	results/primary_results.tsv	CASP4	tie
CASP4	direction_fraction	1.0	results/primary_results.tsv	CASP4	direction_fraction
CASP4	median	2.3947972666634234	results/primary_results.tsv	CASP4	median
CASP4	ci_low	2.1600537742974533	results/primary_results.tsv	CASP4	ci_low
CASP4	ci_high	2.7491033691849243	results/primary_results.tsv	CASP4	ci_high
CASP4	ci_width	0.589049594887471	results/primary_results.tsv	CASP4	ci_width
CASP4	A_N	16	results/primary_results.tsv	CASP4	A_N
CASP4	A_non_tie	16	results/primary_results.tsv	CASP4	A_non_tie
CASP4	A_positive	16	results/primary_results.tsv	CASP4	A_positive
CASP4	A_negative	0	results/primary_results.tsv	CASP4	A_negative
CASP4	A_tie	0	results/primary_results.tsv	CASP4	A_tie
CASP4	A_median	2.4162908266811396	results/primary_results.tsv	CASP4	A_median
CASP4	A_ci_low	2.1681627906410395	results/primary_results.tsv	CASP4	A_ci_low
CASP4	A_ci_high	3.025854664096715	results/primary_results.tsv	CASP4	A_ci_high
CASP4	A_opposite_n	0	results/primary_results.tsv	CASP4	A_opposite_n
CASP4	A_direction_fraction	1.0	results/primary_results.tsv	CASP4	A_direction_fraction
CASP4	B_N	6	results/primary_results.tsv	CASP4	B_N
CASP4	B_non_tie	6	results/primary_results.tsv	CASP4	B_non_tie
CASP4	B_positive	6	results/primary_results.tsv	CASP4	B_positive
CASP4	B_negative	0	results/primary_results.tsv	CASP4	B_negative
CASP4	B_tie	0	results/primary_results.tsv	CASP4	B_tie
CASP4	B_median	2.193796737944668	results/primary_results.tsv	CASP4	B_median
CASP4	B_ci_low	1.630529254044038	results/primary_results.tsv	CASP4	B_ci_low
CASP4	B_ci_high	2.6798513004911	results/primary_results.tsv	CASP4	B_ci_high
CASP4	B_opposite_n	0	results/primary_results.tsv	CASP4	B_opposite_n
CASP4	B_direction_fraction	1.0	results/primary_results.tsv	CASP4	B_direction_fraction
GSDMD	predicted_direction	1	results/primary_results.tsv	GSDMD	predicted_direction
GSDMD	N	22	results/primary_results.tsv	GSDMD	N
GSDMD	non_tie	22	results/primary_results.tsv	GSDMD	non_tie
GSDMD	positive	22	results/primary_results.tsv	GSDMD	positive
GSDMD	negative	0	results/primary_results.tsv	GSDMD	negative
GSDMD	tie	0	results/primary_results.tsv	GSDMD	tie
GSDMD	direction_fraction	1.0	results/primary_results.tsv	GSDMD	direction_fraction
GSDMD	median	1.7619823016950216	results/primary_results.tsv	GSDMD	median
GSDMD	ci_low	1.5580084006803268	results/primary_results.tsv	GSDMD	ci_low
GSDMD	ci_high	1.9366702823190145	results/primary_results.tsv	GSDMD	ci_high
GSDMD	ci_width	0.37866188163868775	results/primary_results.tsv	GSDMD	ci_width
GSDMD	A_N	16	results/primary_results.tsv	GSDMD	A_N
GSDMD	A_non_tie	16	results/primary_results.tsv	GSDMD	A_non_tie
GSDMD	A_positive	16	results/primary_results.tsv	GSDMD	A_positive
GSDMD	A_negative	0	results/primary_results.tsv	GSDMD	A_negative
GSDMD	A_tie	0	results/primary_results.tsv	GSDMD	A_tie
GSDMD	A_median	1.7619823016950216	results/primary_results.tsv	GSDMD	A_median
GSDMD	A_ci_low	1.525324165155828	results/primary_results.tsv	GSDMD	A_ci_low
GSDMD	A_ci_high	2.045002798003896	results/primary_results.tsv	GSDMD	A_ci_high
GSDMD	A_opposite_n	0	results/primary_results.tsv	GSDMD	A_opposite_n
GSDMD	A_direction_fraction	1.0	results/primary_results.tsv	GSDMD	A_direction_fraction
GSDMD	B_N	6	results/primary_results.tsv	GSDMD	B_N
GSDMD	B_non_tie	6	results/primary_results.tsv	GSDMD	B_non_tie
GSDMD	B_positive	6	results/primary_results.tsv	GSDMD	B_positive
GSDMD	B_negative	0	results/primary_results.tsv	GSDMD	B_negative
GSDMD	B_tie	0	results/primary_results.tsv	GSDMD	B_tie
GSDMD	B_median	1.7921990194307984	results/primary_results.tsv	GSDMD	B_median
GSDMD	B_ci_low	1.455687820068425	results/primary_results.tsv	GSDMD	B_ci_low
GSDMD	B_ci_high	2.115807049648801	results/primary_results.tsv	GSDMD	B_ci_high
GSDMD	B_opposite_n	0	results/primary_results.tsv	GSDMD	B_opposite_n
GSDMD	B_direction_fraction	1.0	results/primary_results.tsv	GSDMD	B_direction_fraction
