## Supplementary Data 1 for "*IL18* and pyroptosis-related genes show contrasting expression in human cardiac pericytes and endothelial cells": primary_results.tsv

gene	predicted_direction	N	non_tie	positive	negative	tie	direction_fraction	median	ci_low	ci_high	ci_width	a	b	c	d	e	pooled_numeric_pass	dataset_median_discordance	decision_order	verdict	A_N	A_non_tie	A_positive	A_negative	A_tie	A_median	A_ci_low	A_ci_high	A_veto	A_opposite_n	A_direction_fraction	B_N	B_non_tie	B_positive	B_negative	B_tie	B_median	B_ci_low	B_ci_high	B_veto	B_opposite_n	B_direction_fraction	calibration_annotation
IL18	-1	22	22	0	22	0	1	-1.4511478861505558	-1.9772291446175827	-1.2547150642202423	0.72251408039734044	True	True	True	True	True	True	False	3b	確認（指定した合算ドナー集合）	16	16	0	16	0	-1.5651379913705716	-2.0944681670859762	-1.1792635975424692	False	0	1	6	6	0	6	0	-1.4194334283153391	-2.1608442420198171	-0.6506962950021169	False	0	1
CASP1	1	22	22	22	0	0	1	3.019684896698128	2.7730491594562796	3.5608934897170013	0.78784433026072165	True	True	True	True	True	True	False	3b	確認（指定した合算ドナー集合）	16	16	16	0	0	2.9572675928092957	2.4741852045404684	3.8103766806936292	False	0	1	6	6	6	0	0	3.1739630436416757	2.3038096996635669	3.4816410933824056	False	0	1
CASP4	1	22	22	22	0	0	1	2.3947972666634234	2.1600537742974533	2.7491033691849243	0.589049594887471	True	True	True	True	True	True	False	3b	確認（指定した合算ドナー集合）	16	16	16	0	0	2.4162908266811396	2.1681627906410395	3.0258546640967152	False	0	1	6	6	6	0	0	2.1937967379446679	1.6305292540440379	2.6798513004911002	False	0	1
GSDMD	1	22	22	22	0	0	1	1.7619823016950216	1.5580084006803268	1.9366702823190145	0.37866188163868775	True	True	True	True	True	True	False	3b	確認（指定した合算ドナー集合）	16	16	16	0	0	1.7619823016950216	1.525324165155828	2.0450027980038961	False	0	1	6	6	6	0	0	1.7921990194307984	1.4556878200684249	2.1158070496488008	False	0	1
