## Supplementary Data 1 for "*IL18* and pyroptosis-related genes show contrasting expression in human cardiac pericytes and endothelial cells": secondary_S1_S7.tsv

gene	role	dataset_scope	metric	N	non_tie	positive	negative	tie	direction_fraction	median	ci_low	ci_high	A_N	B_N	descriptive_only	primary_rescue_used	status	note
IL18	S1	pooled	delta_L	22	22	0	22	0	1	-1.4781142884370611	-1.8066629221185688	-1.0627392907071789	16	6	True	False	descriptive
CASP1	S1	pooled	delta_L	22	22	22	0	0	1	3.0677839207415962	2.4630063604171131	3.6306614367330106	16	6	True	False	descriptive
CASP4	S1	pooled	delta_L	22	22	22	0	0	1	2.2171929363124407	2.0121225176903348	2.6239692905350882	16	6	True	False	descriptive
GSDMD	S1	pooled	delta_L	22	22	22	0	0	1	1.7216041342574453	1.5836470398438194	2.0271865544845622	16	6	True	False	descriptive
IL18	S2	pooled	delta_L	22	22	0	22	0	1	-1.4634462161899946	-1.9674042618974701	-1.2659248066868456	16	6	True	False	descriptive
CASP1	S2	pooled	delta_L	22	22	22	0	0	1	3.0028311371101557	2.8848255523606863	3.5311502536114632	16	6	True	False	descriptive
CASP4	S2	pooled	delta_L	22	22	22	0	0	1	2.3599873557251456	2.1369751860925392	2.7484952466125794	16	6	True	False	descriptive
GSDMD	S2	pooled	delta_L	22	22	22	0	0	1	1.7343484439142984	1.5701029167392146	1.9115841123620623	16	6	True	False	descriptive
IL18	S3	pooled	delta_L	19	18	0	18	1	1	-1.8844874885813478	-2.291383668087585	-1.4475204952155085	16	3	True	False	descriptive	H5 RV historical sex-mismatch concern retained
CASP1	S3	pooled	delta_L	19	15	15	0	4	1	3.308262451308984	1.9754866049704398	4.4363619016224609	16	3	True	False	descriptive	H5 RV historical sex-mismatch concern retained
CASP4	S3	pooled	delta_L	19	19	19	0	0	1	2.2071002259096426	1.8895097573824593	2.7843165356806314	16	3	True	False	descriptive	H5 RV historical sex-mismatch concern retained
GSDMD	S3	pooled	delta_L	19	19	19	0	0	1	1.5427867778281099	1.2228016119834155	2.2218054948581125	16	3	True	False	descriptive	H5 RV historical sex-mismatch concern retained
IL18	S4	pooled	delta_L	15	14	2	12	1	0.8571428571428571	-1.1909970714573559	-1.5969056861644422	-1.0598127537704984	15	0	True	False	descriptive
CASP1	S4	pooled	delta_L	15	14	14	0	1	1	2.5501624451233846	1.2980767947144187	4.643396453376293	15	0	True	False	descriptive
CASP4	S4	pooled	delta_L	15	15	15	0	0	1	1.8593231846667022	1.2329838158850821	2.2836342409139494	15	0	True	False	descriptive
GSDMD	S4	pooled	delta_L	15	15	15	0	0	1	1.6852212891691756	1.4432921888367707	2.4934617800502838	15	0	True	False	descriptive
IL18	S5	pooled	delta_L	52	52	1	51	0	0.98076923076923073	-1.6928588449062953	-1.8020347172711573	-1.4655606597921227	0	52	True	False	descriptive
CASP1	S5	pooled	delta_L	52	52	52	0	0	1	2.3472788148023174	2.0987315903424593	2.6832397575575611	0	52	True	False	descriptive
CASP4	S5	pooled	delta_L	52	52	52	0	0	1	1.8934343719948759	1.765984104804184	2.0519187578065061	0	52	True	False	descriptive
GSDMD	S5	pooled	delta_L	52	52	52	0	0	1	1.5736250610792348	1.4348976889439466	1.7155811460979198	0	52	True	False	descriptive
IL18	S6	pooled	delta_p	22	22	0	22	0	1	-0.027932203199918897	-0.043269371569159699	-0.0186483137757575	16	6	True	False	descriptive	L minimum effect threshold not applied
CASP1	S6	pooled	delta_p	22	22	22	0	0	1	0.017901177946322351	0.0102171136653895	0.020737725315571099	16	6	True	False	descriptive	L minimum effect threshold not applied
CASP4	S6	pooled	delta_p	22	22	22	0	0	1	0.067532541916269451	0.059328340210567043	0.083101082642512203	16	6	True	False	descriptive	L minimum effect threshold not applied
GSDMD	S6	pooled	delta_p	22	22	22	0	0	1	0.05061704037237575	0.041570142736631663	0.058145352781546797	16	6	True	False	descriptive	L minimum effect threshold not applied
IL18	S7	A	delta_L	16	16	0	16	0	1	-1.5651379913705716	-2.0944681670859762	-1.1792635975424692	16	6	True	False	descriptive
IL18	S7	B	delta_L	6	6	0	6	0	1	-1.4194334283153391	-2.1608442420198171	-0.6506962950021169	16	6	True	False	descriptive
CASP1	S7	A	delta_L	16	16	16	0	0	1	2.9572675928092957	2.4741852045404684	3.8103766806936292	16	6	True	False	descriptive
CASP1	S7	B	delta_L	6	6	6	0	0	1	3.1739630436416757	2.3038096996635669	3.4816410933824056	16	6	True	False	descriptive
CASP4	S7	A	delta_L	16	16	16	0	0	1	2.4162908266811396	2.1681627906410395	3.0258546640967152	16	6	True	False	descriptive
CASP4	S7	B	delta_L	6	6	6	0	0	1	2.1937967379446679	1.6305292540440379	2.6798513004911002	16	6	True	False	descriptive
GSDMD	S7	A	delta_L	16	16	16	0	0	1	1.7619823016950216	1.525324165155828	2.0450027980038961	16	6	True	False	descriptive
GSDMD	S7	B	delta_L	6	6	6	0	0	1	1.7921990194307984	1.4556878200684249	2.1158070496488008	16	6	True	False	descriptive
