## Supplementary Data 1 for "*IL18* and pyroptosis-related genes show contrasting expression in human cardiac pericytes and endothelial cells": Supplementary_Table_C1.tsv

gene	scope	N	matching_donors	ties	median_delta_L	interval_low	interval_high	source	source_prefix
IL18	Heart Cell Atlas	16	16	0	-1.5651379913705716	-2.0944681670859762	-1.1792635975424692	results/primary_results.tsv	A_
IL18	Reichart	6	6	0	-1.4194334283153391	-2.1608442420198171	-0.6506962950021169	results/primary_results.tsv	B_
IL18	Pooled	22	22	0	-1.4511478861505558	-1.9772291446175827	-1.2547150642202423	results/primary_results.tsv
CASP1	Heart Cell Atlas	16	16	0	2.9572675928092957	2.4741852045404684	3.8103766806936292	results/primary_results.tsv	A_
CASP1	Reichart	6	6	0	3.1739630436416757	2.3038096996635669	3.4816410933824056	results/primary_results.tsv	B_
CASP1	Pooled	22	22	0	3.019684896698128	2.7730491594562796	3.5608934897170013	results/primary_results.tsv
CASP4	Heart Cell Atlas	16	16	0	2.4162908266811396	2.1681627906410395	3.0258546640967152	results/primary_results.tsv	A_
CASP4	Reichart	6	6	0	2.1937967379446679	1.6305292540440379	2.6798513004911002	results/primary_results.tsv	B_
CASP4	Pooled	22	22	0	2.3947972666634234	2.1600537742974533	2.7491033691849243	results/primary_results.tsv
GSDMD	Heart Cell Atlas	16	16	0	1.7619823016950216	1.525324165155828	2.0450027980038961	results/primary_results.tsv	A_
GSDMD	Reichart	6	6	0	1.7921990194307984	1.4556878200684249	2.1158070496488008	results/primary_results.tsv	B_
GSDMD	Pooled	22	22	0	1.7619823016950216	1.5580084006803268	1.9366702823190145	results/primary_results.tsv
