## Supplementary Data 1 for "*IL18* and pyroptosis-related genes show contrasting expression in human cardiac pericytes and endothelial cells": CLASS_MAPPING.tsv

comparison_key	SCP1303_source_label	GSE183852_Nuclei_source_label	comparison_status
cardiomyocyte	cardiac muscle cell	Cardiomyocytes	eligible
endothelium	cardiac endothelial cell	Endothelium	eligible
fibroblast	cardiac ventricle fibroblast	Fibroblasts	eligible
pericyte	pericyte cell	Pericytes	eligible
smooth_muscle	vascular associated smooth muscle cell	Smooth_Muscle	eligible
macrophage_label	macrophage	Macrophages	eligible_broad_label_only
endocardial	endocardial cell	Endocardium	eligible
lymphatic	endothelial cell of lymphatic vessel	Lymphatic	eligible
mast	mast cell	Mast_Cells	eligible
neuron	cardiac neuron	Neurons	eligible_broad_label_only
adipocyte	fat cell	Adipocytes	eligible
epicardial_mesothelial	mesothelial cell	Epicardium	eligible_broad_label_only
lymphoid_partial	lymphocyte	T/NK_Cells	partial_not_strict_replication
B_cells		B_Cells	no_separate_SCP_major_label
monocytes		Monocytes	no_separate_SCP_major_label
