## Supplementary Data 1 for "*IL18* and pyroptosis-related genes show contrasting expression in human cardiac pericytes and endothelial cells": PAIRED_CLASS_COVERAGE.tsv

class_A	class_B	SCP1303_comparable_donors_ge30	GSE183852_comparable_donors_ge30	metadata_eligible_both_min16
cardiomyocyte	endothelium	42	38	True
cardiomyocyte	fibroblast	42	38	True
cardiomyocyte	pericyte	42	38	True
cardiomyocyte	smooth_muscle	42	37	True
cardiomyocyte	macrophage_label	42	38	True
cardiomyocyte	endocardial	33	34	True
cardiomyocyte	lymphatic	37	24	True
cardiomyocyte	mast	34	16	True
cardiomyocyte	neuron	38	22	True
cardiomyocyte	adipocyte	29	9	False
cardiomyocyte	epicardial_mesothelial	3	11	False
endothelium	fibroblast	42	38	True
endothelium	pericyte	42	38	True
endothelium	smooth_muscle	42	37	True
endothelium	macrophage_label	42	38	True
endothelium	endocardial	33	34	True
endothelium	lymphatic	37	24	True
endothelium	mast	34	16	True
endothelium	neuron	38	22	True
endothelium	adipocyte	29	9	False
endothelium	epicardial_mesothelial	3	11	False
fibroblast	pericyte	42	38	True
fibroblast	smooth_muscle	42	37	True
fibroblast	macrophage_label	42	38	True
fibroblast	endocardial	33	34	True
fibroblast	lymphatic	37	24	True
fibroblast	mast	34	16	True
fibroblast	neuron	38	22	True
fibroblast	adipocyte	29	9	False
fibroblast	epicardial_mesothelial	3	11	False
pericyte	smooth_muscle	42	37	True
pericyte	macrophage_label	42	38	True
pericyte	endocardial	33	34	True
pericyte	lymphatic	37	24	True
pericyte	mast	34	16	True
pericyte	neuron	38	22	True
pericyte	adipocyte	29	9	False
pericyte	epicardial_mesothelial	3	11	False
smooth_muscle	macrophage_label	42	37	True
smooth_muscle	endocardial	33	33	True
smooth_muscle	lymphatic	37	24	True
smooth_muscle	mast	34	16	True
smooth_muscle	neuron	38	22	True
smooth_muscle	adipocyte	29	9	False
smooth_muscle	epicardial_mesothelial	3	11	False
macrophage_label	endocardial	33	34	True
macrophage_label	lymphatic	37	24	True
macrophage_label	mast	34	16	True
macrophage_label	neuron	38	22	True
macrophage_label	adipocyte	29	9	False
macrophage_label	epicardial_mesothelial	3	11	False
endocardial	lymphatic	31	21	True
endocardial	mast	26	15	False
endocardial	neuron	30	21	True
endocardial	adipocyte	22	9	False
endocardial	epicardial_mesothelial	3	10	False
lymphatic	mast	29	10	False
lymphatic	neuron	35	16	True
lymphatic	adipocyte	27	8	False
lymphatic	epicardial_mesothelial	3	5	False
mast	neuron	31	10	False
mast	adipocyte	22	3	False
mast	epicardial_mesothelial	3	5	False
neuron	adipocyte	28	8	False
neuron	epicardial_mesothelial	3	6	False
adipocyte	epicardial_mesothelial	3	2	False
