## Supplementary Data 1 for "*IL18* and pyroptosis-related genes show contrasting expression in human cardiac pericytes and endothelial cells": donor_source_attributes.tsv

cohort	donor_id	source_sex	source_age_group	source_disease	source_sample_ids	source_role
SCP1303	P1622	male	not present in bound identity metadata	normal	LV_1622_2_nf	original SCP identity metadata; no demographic testing
SCP1303	P1422	male	not present in bound identity metadata	hypertrophic cardiomyopathy	LV_1422_1_hcm; LV_1422_2_hcm	original SCP identity metadata; no demographic testing
SCP1303	P1722	male	not present in bound identity metadata	hypertrophic cardiomyopathy	LV_1722_1_hcm; LV_1722_2_hcm	original SCP identity metadata; no demographic testing
SCP1303	P1462	male	not present in bound identity metadata	hypertrophic cardiomyopathy	LV_1462_1_hcm; LV_1462_2_hcm	original SCP identity metadata; no demographic testing
SCP1303	P1558	female	not present in bound identity metadata	normal	LV_1558_1_nf; LV_1558_2_nf	original SCP identity metadata; no demographic testing
SCP1303	P1540	female	not present in bound identity metadata	normal	LV_1540_1_nf; LV_1540_2_nf	original SCP identity metadata; no demographic testing
SCP1303	P1718	male	not present in bound identity metadata	normal	LV_1718_1_nf; LV_1718_2_nf	original SCP identity metadata; no demographic testing
SCP1303	P1602	male	not present in bound identity metadata	hypertrophic cardiomyopathy	LV_1602_1_hcm; LV_1602_2_hcm	original SCP identity metadata; no demographic testing
SCP1303	P1430	male	not present in bound identity metadata	dilated cardiomyopathy	LV_1430_1_dcm; LV_1430_2_dcm	original SCP identity metadata; no demographic testing
SCP1303	P1630	male	not present in bound identity metadata	hypertrophic cardiomyopathy	LV_1630_1_hcm; LV_1630_2_hcm	original SCP identity metadata; no demographic testing
SCP1303	P1516	female	not present in bound identity metadata	normal	LV_1516_1_nf; LV_1516_2_nf	original SCP identity metadata; no demographic testing
SCP1303	P1515	female	not present in bound identity metadata	normal	LV_1515_1_nf; LV_1515_2_nf	original SCP identity metadata; no demographic testing
SCP1303	P1603	female	not present in bound identity metadata	normal	LV_1603_2_nf	original SCP identity metadata; no demographic testing
SCP1303	P1447	female	not present in bound identity metadata	hypertrophic cardiomyopathy	LV_1447_1_hcm; LV_1447_2_hcm	original SCP identity metadata; no demographic testing
SCP1303	P1678	male	not present in bound identity metadata	normal	LV_1678_1_nf; LV_1678_2_nf	original SCP identity metadata; no demographic testing
SCP1303	P1547	female	not present in bound identity metadata	normal	LV_1547_1_nf; LV_1547_2_nf	original SCP identity metadata; no demographic testing
SCP1303	P1610	female	not present in bound identity metadata	normal	LV_1610_1_nf; LV_1610_2_nf	original SCP identity metadata; no demographic testing
SCP1303	P1510	male	not present in bound identity metadata	hypertrophic cardiomyopathy	LV_1510_1_hcm; LV_1510_2_hcm	original SCP identity metadata; no demographic testing
SCP1303	P1371	male	not present in bound identity metadata	dilated cardiomyopathy	LV_1371_1_dcm; LV_1371_2_dcm	original SCP identity metadata; no demographic testing
SCP1303	P1479	male	not present in bound identity metadata	hypertrophic cardiomyopathy	LV_1479_1_hcm; LV_1479_2_hcm	original SCP identity metadata; no demographic testing
SCP1303	P1300	female	not present in bound identity metadata	dilated cardiomyopathy	LV_1300_1_dcm; LV_1300_2_dcm	original SCP identity metadata; no demographic testing
SCP1303	P1617	male	not present in bound identity metadata	dilated cardiomyopathy	LV_1617_1_dcm; LV_1617_2_dcm	original SCP identity metadata; no demographic testing
SCP1303	P1290	male	not present in bound identity metadata	dilated cardiomyopathy	LV_1290_1_dcm; LV_1290_2_dcm	original SCP identity metadata; no demographic testing
SCP1303	P1600	female	not present in bound identity metadata	normal	LV_1600_1_nf; LV_1600_2_nf	original SCP identity metadata; no demographic testing
SCP1303	P1437	female	not present in bound identity metadata	dilated cardiomyopathy	LV_1437_1_dcm; LV_1437_2_dcm	original SCP identity metadata; no demographic testing
SCP1303	P1685	female	not present in bound identity metadata	hypertrophic cardiomyopathy	LV_1685_1_hcm; LV_1685_2_hcm	original SCP identity metadata; no demographic testing
SCP1303	P1582	female	not present in bound identity metadata	normal	LV_1582_1_nf; LV_1582_2_nf	original SCP identity metadata; no demographic testing
SCP1303	P1702	male	not present in bound identity metadata	normal	LV_1702_1_nf; LV_1702_2_nf	original SCP identity metadata; no demographic testing
SCP1303	P1561	male	not present in bound identity metadata	normal	LV_1561_1_nf; LV_1561_2_nf	original SCP identity metadata; no demographic testing
SCP1303	P1358	male	not present in bound identity metadata	dilated cardiomyopathy	LV_1358_1_dcm; LV_1358_2_dcm	original SCP identity metadata; no demographic testing
SCP1303	P1549	male	not present in bound identity metadata	normal	LV_1549_1_nf; LV_1549_2_nf	original SCP identity metadata; no demographic testing
SCP1303	P1735	male	not present in bound identity metadata	hypertrophic cardiomyopathy	LV_1735_1_hcm; LV_1735_2_hcm	original SCP identity metadata; no demographic testing
SCP1303	P1304	female	not present in bound identity metadata	dilated cardiomyopathy	LV_1304_1_dcm; LV_1304_2_dcm	original SCP identity metadata; no demographic testing
SCP1303	P1707	female	not present in bound identity metadata	hypertrophic cardiomyopathy	LV_1707_1_hcm; LV_1707_2_hcm	original SCP identity metadata; no demographic testing
SCP1303	P1425	male	not present in bound identity metadata	hypertrophic cardiomyopathy	LV_1425_1_hcm; LV_1425_2_hcm	original SCP identity metadata; no demographic testing
SCP1303	P1508	female	not present in bound identity metadata	hypertrophic cardiomyopathy	LV_1508_1_hcm; LV_1508_2_hcm	original SCP identity metadata; no demographic testing
SCP1303	P1631	male	not present in bound identity metadata	hypertrophic cardiomyopathy	LV_1631_1_hcm; LV_1631_2_hcm	original SCP identity metadata; no demographic testing
SCP1303	P1539	female	not present in bound identity metadata	normal	LV_1539_1_nf; LV_1539_2_nf	original SCP identity metadata; no demographic testing
SCP1303	P1726	female	not present in bound identity metadata	hypertrophic cardiomyopathy	LV_1726_1_hcm; LV_1726_2_hcm	original SCP identity metadata; no demographic testing
SCP1303	P1504	male	not present in bound identity metadata	dilated cardiomyopathy	LV_1504_2_dcm	original SCP identity metadata; no demographic testing
SCP1303	P1472	male	not present in bound identity metadata	dilated cardiomyopathy	LV_1472_1_dcm; LV_1472_2_dcm	original SCP identity metadata; no demographic testing
SCP1303	P1606	female	not present in bound identity metadata	dilated cardiomyopathy	LV_1606_1_dcm	original SCP identity metadata; no demographic testing
GSE183852_Nuclei	H_ZC-11-292	Male	Old	Donor	H_ZC-11-292	Integrated SN metadata reference only; no Integrated expression
GSE183852_Nuclei	H_ZC-LVAD	Male	Middle	DCM	H_ZC-LVAD	Integrated SN metadata reference only; no Integrated expression
GSE183852_Nuclei	TWCM-10-5	Female	Middle	DCM	TWCM-10-5	Integrated SN metadata reference only; no Integrated expression
GSE183852_Nuclei	TWCM-10-68	Female	Old	Donor	TWCM-10-68	Integrated SN metadata reference only; no Integrated expression
GSE183852_Nuclei	TWCM-11-3	Female	Middle	DCM	TWCM-11-3	Integrated SN metadata reference only; no Integrated expression
GSE183852_Nuclei	TWCM-11-41	Male	Middle	Donor	TWCM-11-41	Integrated SN metadata reference only; no Integrated expression
GSE183852_Nuclei	TWCM-11-42	Female	Middle	Donor	TWCM-11-42	Integrated SN metadata reference only; no Integrated expression
GSE183852_Nuclei	TWCM-11-74	Male	Old	Donor	TWCM-11-74	Integrated SN metadata reference only; no Integrated expression
GSE183852_Nuclei	TWCM-11-78	Male	Young	Donor	TWCM-11-78	Integrated SN metadata reference only; no Integrated expression
GSE183852_Nuclei	TWCM-11-82	Male	Young	Donor	TWCM-11-82	Integrated SN metadata reference only; no Integrated expression
GSE183852_Nuclei	TWCM-11-93	Male	Young	DCM	TWCM-11-93	Integrated SN metadata reference only; no Integrated expression
GSE183852_Nuclei	TWCM-11-103	Male	Middle	Donor	TWCM-11-103	Integrated SN metadata reference only; no Integrated expression
GSE183852_Nuclei	TWCM-11-104	Female	Old	Donor	TWCM-11-104	Integrated SN metadata reference only; no Integrated expression
GSE183852_Nuclei	TWCM-11-192	Male	Old	Donor	TWCM-11-192	Integrated SN metadata reference only; no Integrated expression
GSE183852_Nuclei	TWCM-11-256	Female	Young	Donor	TWCM-11-256	Integrated SN metadata reference only; no Integrated expression
GSE183852_Nuclei	TWCM-11-264	Female	Old	Donor	TWCM-11-264	Integrated SN metadata reference only; no Integrated expression
GSE183852_Nuclei	TWCM-13-1	Female	Middle	Donor	TWCM-13-1	Integrated SN metadata reference only; no Integrated expression
GSE183852_Nuclei	TWCM-13-17	Female	Middle	DCM	TWCM-13-17	Integrated SN metadata reference only; no Integrated expression
GSE183852_Nuclei	TWCM-13-36	Female	Old	Donor	TWCM-13-36	Integrated SN metadata reference only; no Integrated expression
GSE183852_Nuclei	TWCM-13-47	Male	Young	DCM	TWCM-13-47	Integrated SN metadata reference only; no Integrated expression
GSE183852_Nuclei	TWCM-13-80	Male	Middle	Donor	TWCM-13-80	Integrated SN metadata reference only; no Integrated expression
GSE183852_Nuclei	TWCM-13-84	Male	Middle	DCM	TWCM-13-84	Integrated SN metadata reference only; no Integrated expression
GSE183852_Nuclei	TWCM-13-96	Female	Young	Donor	TWCM-13-96	Integrated SN metadata reference only; no Integrated expression
GSE183852_Nuclei	TWCM-13-101	Female	Middle	Donor	TWCM-13-101	Integrated SN metadata reference only; no Integrated expression
GSE183852_Nuclei	TWCM-13-102	Male	Young	DCM	TWCM-13-102	Integrated SN metadata reference only; no Integrated expression
GSE183852_Nuclei	TWCM-13-104	Female	Middle	Donor	TWCM-13-104	Integrated SN metadata reference only; no Integrated expression
GSE183852_Nuclei	TWCM-13-132	Female	Middle	Donor	TWCM-13-132	Integrated SN metadata reference only; no Integrated expression
GSE183852_Nuclei	TWCM-13-152	Male	Young	Donor	TWCM-13-152	Integrated SN metadata reference only; no Integrated expression
GSE183852_Nuclei	TWCM-13-168	Male	Old	Donor	TWCM-13-168	Integrated SN metadata reference only; no Integrated expression
GSE183852_Nuclei	TWCM-13-181	Female	Young	DCM	TWCM-13-181	Integrated SN metadata reference only; no Integrated expression
GSE183852_Nuclei	TWCM-13-192	Male	Young	Donor	TWCM-13-192	Integrated SN metadata reference only; no Integrated expression
GSE183852_Nuclei	TWCM-13-198	Male	Young	Donor	TWCM-13-198	Integrated SN metadata reference only; no Integrated expression
GSE183852_Nuclei	TWCM-13-208	Male	Middle	DCM	TWCM-13-208	Integrated SN metadata reference only; no Integrated expression
GSE183852_Nuclei	TWCM-13-235	Female	Young	Donor	TWCM-13-235	Integrated SN metadata reference only; no Integrated expression
GSE183852_Nuclei	TWCM-13-285	Female	Young	DCM	TWCM-13-285	Integrated SN metadata reference only; no Integrated expression
GSE183852_Nuclei	TWCM-14-173	Female	Old	Donor	TWCM-14-173	Integrated SN metadata reference only; no Integrated expression
GSE183852_Nuclei	TWCM-LVAD2	Female	Old	DCM	TWCM-LVAD2	Integrated SN metadata reference only; no Integrated expression
GSE183852_Nuclei	TWCM-LVAD3	Male	Middle	DCM	TWCM-LVAD3	Integrated SN metadata reference only; no Integrated expression
