## Supplementary Data 1 for "*IL18* and pyroptosis-related genes show contrasting expression in human cardiac pericytes and endothelial cells": GSE183852_Nuclei_group_depth.tsv

donor_id	source_class	nuclei	library_total	median_nucleus_all_feature_count
H_ZC-11-292	Adipocytes	1	5733	5733.0
H_ZC-11-292	B_Cells	1	1048	1048.0
H_ZC-11-292	Cardiomyocytes	1808	8169576	4260.5
H_ZC-11-292	Endocardium	1623	3248894	1818.0
H_ZC-11-292	Endothelium	1442	2093395	1279.0
H_ZC-11-292	Epicardium	0	0
H_ZC-11-292	Fibroblasts	1815	3612063	1644.0
H_ZC-11-292	Lymphatic	30	73562	1746.0
H_ZC-11-292	Macrophages	1098	2052944	1711.0
H_ZC-11-292	Mast_Cells	9	21221	1540.0
H_ZC-11-292	Monocytes	41	64618	1482.0
H_ZC-11-292	Neurons	24	44731	1347.0
H_ZC-11-292	Pericytes	690	889531	1206.5
H_ZC-11-292	Smooth_Muscle	130	241458	1539.0
H_ZC-11-292	T/NK_Cells	51	60418	1135.0
H_ZC-LVAD	Adipocytes	59	284279	4313.0
H_ZC-LVAD	B_Cells	0	0
H_ZC-LVAD	Cardiomyocytes	973	5104829	5006.0
H_ZC-LVAD	Endocardium	279	570715	1909.0
H_ZC-LVAD	Endothelium	621	885919	1280.0
H_ZC-LVAD	Epicardium	0	0
H_ZC-LVAD	Fibroblasts	1799	3650122	1823.0
H_ZC-LVAD	Lymphatic	88	161923	1667.0
H_ZC-LVAD	Macrophages	1062	1835738	1578.0
H_ZC-LVAD	Mast_Cells	4	9474	2411.0
H_ZC-LVAD	Monocytes	36	53077	1428.5
H_ZC-LVAD	Neurons	49	64919	1208.0
H_ZC-LVAD	Pericytes	245	311015	1202.0
H_ZC-LVAD	Smooth_Muscle	159	242654	1345.0
H_ZC-LVAD	T/NK_Cells	57	65115	1111.0
TWCM-10-5	Adipocytes	1	1957	1957.0
TWCM-10-5	B_Cells	2	2948	1474.0
TWCM-10-5	Cardiomyocytes	195	1107975	5873.0
TWCM-10-5	Endocardium	204	484483	2280.5
TWCM-10-5	Endothelium	197	285366	1354.0
TWCM-10-5	Epicardium	0	0
TWCM-10-5	Fibroblasts	652	1256151	1737.0
TWCM-10-5	Lymphatic	12	19117	1307.5
TWCM-10-5	Macrophages	327	642178	1827.0
TWCM-10-5	Mast_Cells	2	2612	1306.0
TWCM-10-5	Monocytes	16	29700	1722.5
TWCM-10-5	Neurons	10	16773	1612.5
TWCM-10-5	Pericytes	88	114383	1230.0
TWCM-10-5	Smooth_Muscle	20	31144	1518.5
TWCM-10-5	T/NK_Cells	18	20168	1095.0
TWCM-10-68	Adipocytes	2	12069	6034.5
TWCM-10-68	B_Cells	3	5602	1408.0
TWCM-10-68	Cardiomyocytes	693	4204893	6216.0
TWCM-10-68	Endocardium	472	1303686	2464.5
TWCM-10-68	Endothelium	618	1142158	1700.5
TWCM-10-68	Epicardium	3	8047	1598.0
TWCM-10-68	Fibroblasts	548	1133360	1879.5
TWCM-10-68	Lymphatic	10	21610	1995.5
TWCM-10-68	Macrophages	396	958005	2104.0
TWCM-10-68	Mast_Cells	50	92032	1499.5
TWCM-10-68	Monocytes	12	22827	1967.5
TWCM-10-68	Neurons	29	51207	1396.0
TWCM-10-68	Pericytes	820	1363745	1588.5
TWCM-10-68	Smooth_Muscle	85	152586	1691.0
TWCM-10-68	T/NK_Cells	108	140709	1267.5
TWCM-11-103	Adipocytes	22	59894	2651.5
TWCM-11-103	B_Cells	2	4060	2030.0
TWCM-11-103	Cardiomyocytes	2650	10705591	3816.5
TWCM-11-103	Endocardium	643	1013111	1475.0
TWCM-11-103	Endothelium	386	518445	1201.5
TWCM-11-103	Epicardium	35	98413	2349.0
TWCM-11-103	Fibroblasts	959	1557124	1466.0
TWCM-11-103	Lymphatic	28	41678	1363.0
TWCM-11-103	Macrophages	475	701336	1405.0
TWCM-11-103	Mast_Cells	14	28188	1573.0
TWCM-11-103	Monocytes	11	15217	1400.0
TWCM-11-103	Neurons	24	34615	1196.0
TWCM-11-103	Pericytes	342	430794	1162.5
TWCM-11-103	Smooth_Muscle	91	115640	1187.0
TWCM-11-103	T/NK_Cells	4	4812	1210.5
TWCM-11-104	Adipocytes	59	360711	6345.0
TWCM-11-104	B_Cells	0	0
TWCM-11-104	Cardiomyocytes	543	2817540	4932.0
TWCM-11-104	Endocardium	187	713612	3612.0
TWCM-11-104	Endothelium	1307	3558889	2623.0
TWCM-11-104	Epicardium	94	382624	3878.5
TWCM-11-104	Fibroblasts	1320	4589757	3306.5
TWCM-11-104	Lymphatic	196	699452	3347.5
TWCM-11-104	Macrophages	826	2389878	2601.5
TWCM-11-104	Mast_Cells	21	66483	2636.0
TWCM-11-104	Monocytes	15	31186	2209.0
TWCM-11-104	Neurons	59	134944	2090.0
TWCM-11-104	Pericytes	560	1406468	2501.5
TWCM-11-104	Smooth_Muscle	163	493252	2946.0
TWCM-11-104	T/NK_Cells	185	334165	1772.0
TWCM-11-192	Adipocytes	4	24268	6292.0
TWCM-11-192	B_Cells	1	1354	1354.0
TWCM-11-192	Cardiomyocytes	1178	6217421	5125.0
TWCM-11-192	Endocardium	124	293170	2194.5
TWCM-11-192	Endothelium	575	852496	1347.0
TWCM-11-192	Epicardium	93	434661	4277.0
TWCM-11-192	Fibroblasts	956	1998175	1908.0
TWCM-11-192	Lymphatic	18	34023	1651.5
TWCM-11-192	Macrophages	586	1394095	2172.5
TWCM-11-192	Mast_Cells	11	49516	3365.0
TWCM-11-192	Monocytes	19	38832	1973.0
TWCM-11-192	Neurons	39	57066	1359.0
TWCM-11-192	Pericytes	828	1224404	1391.0
TWCM-11-192	Smooth_Muscle	120	211830	1618.0
TWCM-11-192	T/NK_Cells	95	122488	1246.0
TWCM-11-256	Adipocytes	2	10270	5135.0
TWCM-11-256	B_Cells	1	2560	2560.0
TWCM-11-256	Cardiomyocytes	1733	10762235	6157.0
TWCM-11-256	Endocardium	801	2295990	2676.0
TWCM-11-256	Endothelium	1331	2315284	1630.0
TWCM-11-256	Epicardium	0	0
TWCM-11-256	Fibroblasts	521	1273862	2291.0
TWCM-11-256	Lymphatic	10	21104	2030.0
TWCM-11-256	Macrophages	456	1150790	2324.0
TWCM-11-256	Mast_Cells	32	62043	1644.0
TWCM-11-256	Monocytes	24	54919	2153.5
TWCM-11-256	Neurons	29	49174	1506.0
TWCM-11-256	Pericytes	725	1218590	1622.0
TWCM-11-256	Smooth_Muscle	137	258373	1789.0
TWCM-11-256	T/NK_Cells	97	140953	1363.0
TWCM-11-264	Adipocytes	6	37050	6889.5
TWCM-11-264	B_Cells	0	0
TWCM-11-264	Cardiomyocytes	3146	17924212	5603.5
TWCM-11-264	Endocardium	1292	4336298	3066.5
TWCM-11-264	Endothelium	914	1954387	2074.0
TWCM-11-264	Epicardium	1	5138	5138.0
TWCM-11-264	Fibroblasts	1154	3356584	2718.0
TWCM-11-264	Lymphatic	65	220456	3099.0
TWCM-11-264	Macrophages	942	2847210	2939.5
TWCM-11-264	Mast_Cells	77	252436	2674.0
TWCM-11-264	Monocytes	13	21460	1408.0
TWCM-11-264	Neurons	81	187889	1924.0
TWCM-11-264	Pericytes	784	1676195	2080.0
TWCM-11-264	Smooth_Muscle	142	294296	1925.5
TWCM-11-264	T/NK_Cells	252	428249	1659.5
TWCM-11-3	Adipocytes	6	17933	3273.5
TWCM-11-3	B_Cells	5	6676	1352.0
TWCM-11-3	Cardiomyocytes	354	1654858	4302.5
TWCM-11-3	Endocardium	197	355400	1700.0
TWCM-11-3	Endothelium	586	823451	1307.0
TWCM-11-3	Epicardium	0	0
TWCM-11-3	Fibroblasts	722	1225437	1546.5
TWCM-11-3	Lymphatic	56	113219	1809.0
TWCM-11-3	Macrophages	585	976688	1565.0
TWCM-11-3	Mast_Cells	6	7555	1224.5
TWCM-11-3	Monocytes	40	52308	1217.0
TWCM-11-3	Neurons	16	20511	1276.5
TWCM-11-3	Pericytes	97	114342	1143.0
TWCM-11-3	Smooth_Muscle	69	94647	1269.0
TWCM-11-3	T/NK_Cells	59	68067	1104.0
TWCM-11-41	Adipocytes	64	236862	3439.0
TWCM-11-41	B_Cells	5	7387	1309.0
TWCM-11-41	Cardiomyocytes	1834	7509910	3865.0
TWCM-11-41	Endocardium	247	507836	1945.0
TWCM-11-41	Endothelium	222	275178	1152.5
TWCM-11-41	Epicardium	0	0
TWCM-11-41	Fibroblasts	727	1005581	1256.0
TWCM-11-41	Lymphatic	23	37512	1380.0
TWCM-11-41	Macrophages	597	963057	1486.0
TWCM-11-41	Mast_Cells	19	29823	1282.0
TWCM-11-41	Monocytes	2	2439	1219.5
TWCM-11-41	Neurons	8	16511	1234.0
TWCM-11-41	Pericytes	174	215024	1162.5
TWCM-11-41	Smooth_Muscle	35	46068	1263.0
TWCM-11-41	T/NK_Cells	8	9463	1166.5
TWCM-11-42	Adipocytes	10	66364	6635.0
TWCM-11-42	B_Cells	7	18124	2033.0
TWCM-11-42	Cardiomyocytes	1065	6648962	6498.0
TWCM-11-42	Endocardium	113	360771	3082.0
TWCM-11-42	Endothelium	1264	2353868	1764.5
TWCM-11-42	Epicardium	202	955330	4589.5
TWCM-11-42	Fibroblasts	751	1880421	2254.0
TWCM-11-42	Lymphatic	18	42963	2398.0
TWCM-11-42	Macrophages	667	1648359	2288.0
TWCM-11-42	Mast_Cells	26	46504	1694.5
TWCM-11-42	Monocytes	2	3279	1639.5
TWCM-11-42	Neurons	58	98791	1460.0
TWCM-11-42	Pericytes	962	1732983	1742.5
TWCM-11-42	Smooth_Muscle	140	288159	1946.0
TWCM-11-42	T/NK_Cells	100	147496	1439.0
TWCM-11-74	Adipocytes	16	53773	1946.5
TWCM-11-74	B_Cells	12	25427	2058.5
TWCM-11-74	Cardiomyocytes	439	2750488	6616.0
TWCM-11-74	Endocardium	343	952112	2552.0
TWCM-11-74	Endothelium	628	1199834	1742.5
TWCM-11-74	Epicardium	3	14675	5857.0
TWCM-11-74	Fibroblasts	869	2624818	2726.0
TWCM-11-74	Lymphatic	6	11348	1727.0
TWCM-11-74	Macrophages	648	1566478	2215.5
TWCM-11-74	Mast_Cells	40	65835	1217.5
TWCM-11-74	Monocytes	8	10338	1235.5
TWCM-11-74	Neurons	5	7029	1389.0
TWCM-11-74	Pericytes	699	1430155	1933.0
TWCM-11-74	Smooth_Muscle	109	253493	2232.0
TWCM-11-74	T/NK_Cells	58	70138	1172.5
TWCM-11-78	Adipocytes	3	13651	5767.0
TWCM-11-78	B_Cells	0	0
TWCM-11-78	Cardiomyocytes	3514	20896145	5949.5
TWCM-11-78	Endocardium	631	2030657	3066.0
TWCM-11-78	Endothelium	1949	3775532	1741.0
TWCM-11-78	Epicardium	54	277961	5239.0
TWCM-11-78	Fibroblasts	2387	7515110	2839.0
TWCM-11-78	Lymphatic	114	334468	2582.5
TWCM-11-78	Macrophages	1566	3912675	2385.0
TWCM-11-78	Mast_Cells	148	330225	1650.0
TWCM-11-78	Monocytes	34	78260	2372.0
TWCM-11-78	Neurons	104	198023	1696.5
TWCM-11-78	Pericytes	992	1863410	1795.5
TWCM-11-78	Smooth_Muscle	246	508722	1923.5
TWCM-11-78	T/NK_Cells	71	97660	1264.0
TWCM-11-82	Adipocytes	23	140722	5683.0
TWCM-11-82	B_Cells	1	6283	6283.0
TWCM-11-82	Cardiomyocytes	855	5071953	5722.0
TWCM-11-82	Endocardium	54	134970	2422.5
TWCM-11-82	Endothelium	589	904764	1426.0
TWCM-11-82	Epicardium	128	531654	3826.5
TWCM-11-82	Fibroblasts	770	1801269	1972.5
TWCM-11-82	Lymphatic	19	45301	2065.0
TWCM-11-82	Macrophages	494	1163886	2164.5
TWCM-11-82	Mast_Cells	34	72415	1645.0
TWCM-11-82	Monocytes	11	21536	1762.0
TWCM-11-82	Neurons	20	37834	1234.5
TWCM-11-82	Pericytes	852	1212600	1317.5
TWCM-11-82	Smooth_Muscle	89	146630	1529.0
TWCM-11-82	T/NK_Cells	28	35584	1229.0
TWCM-11-93	Adipocytes	0	0
TWCM-11-93	B_Cells	1	3202	3202.0
TWCM-11-93	Cardiomyocytes	598	2962538	4635.5
TWCM-11-93	Endocardium	1506	4436118	2755.0
TWCM-11-93	Endothelium	1005	1717267	1528.0
TWCM-11-93	Epicardium	0	0
TWCM-11-93	Fibroblasts	1173	2482298	1966.0
TWCM-11-93	Lymphatic	36	84620	2027.5
TWCM-11-93	Macrophages	384	629130	1551.0
TWCM-11-93	Mast_Cells	1	1145	1145.0
TWCM-11-93	Monocytes	25	38280	1378.0
TWCM-11-93	Neurons	34	59554	1361.5
TWCM-11-93	Pericytes	269	380011	1334.0
TWCM-11-93	Smooth_Muscle	57	84294	1330.0
TWCM-11-93	T/NK_Cells	248	307619	1180.0
TWCM-13-1	Adipocytes	5	34251	7606.0
TWCM-13-1	B_Cells	0	0
TWCM-13-1	Cardiomyocytes	1039	6153004	6006.0
TWCM-13-1	Endocardium	57	202573	3469.0
TWCM-13-1	Endothelium	1421	2822079	1859.0
TWCM-13-1	Epicardium	0	0
TWCM-13-1	Fibroblasts	1244	3537544	2635.5
TWCM-13-1	Lymphatic	27	107006	3919.0
TWCM-13-1	Macrophages	691	2051159	2749.0
TWCM-13-1	Mast_Cells	31	82029	2008.0
TWCM-13-1	Monocytes	2	5943	2971.5
TWCM-13-1	Neurons	89	148796	1633.0
TWCM-13-1	Pericytes	805	1588757	1911.0
TWCM-13-1	Smooth_Muscle	179	393171	2084.0
TWCM-13-1	T/NK_Cells	60	85250	1365.5
TWCM-13-101	Adipocytes	19	86337	4407.0
TWCM-13-101	B_Cells	4	6010	1576.5
TWCM-13-101	Cardiomyocytes	2748	10143250	3526.5
TWCM-13-101	Endocardium	27	46347	1611.0
TWCM-13-101	Endothelium	318	408479	1176.0
TWCM-13-101	Epicardium	2	4650	2325.0
TWCM-13-101	Fibroblasts	666	993882	1318.0
TWCM-13-101	Lymphatic	60	98843	1545.0
TWCM-13-101	Macrophages	410	639892	1399.0
TWCM-13-101	Mast_Cells	5	7075	1277.0
TWCM-13-101	Monocytes	2	2293	1146.5
TWCM-13-101	Neurons	15	20497	1157.0
TWCM-13-101	Pericytes	202	263066	1187.0
TWCM-13-101	Smooth_Muscle	43	58415	1215.0
TWCM-13-101	T/NK_Cells	2	3366	1683.0
TWCM-13-102	Adipocytes	25	127516	4737.0
TWCM-13-102	B_Cells	35	54781	1324.0
TWCM-13-102	Cardiomyocytes	370	2270513	6280.5
TWCM-13-102	Endocardium	7	16602	2174.0
TWCM-13-102	Endothelium	596	967529	1524.0
TWCM-13-102	Epicardium	1	1147	1147.0
TWCM-13-102	Fibroblasts	1347	2990344	1936.0
TWCM-13-102	Lymphatic	164	412377	2308.0
TWCM-13-102	Macrophages	621	1153974	1753.0
TWCM-13-102	Mast_Cells	49	83130	1381.0
TWCM-13-102	Monocytes	24	36860	1570.5
TWCM-13-102	Neurons	32	44660	1329.5
TWCM-13-102	Pericytes	347	477150	1269.0
TWCM-13-102	Smooth_Muscle	100	168914	1498.5
TWCM-13-102	T/NK_Cells	410	516437	1178.5
TWCM-13-104	Adipocytes	10	60044	6934.5
TWCM-13-104	B_Cells	16	38323	1930.5
TWCM-13-104	Cardiomyocytes	365	2303153	6528.0
TWCM-13-104	Endocardium	418	1960126	4623.5
TWCM-13-104	Endothelium	1049	2761716	2399.0
TWCM-13-104	Epicardium	41	183624	3795.0
TWCM-13-104	Fibroblasts	958	3787476	3792.5
TWCM-13-104	Lymphatic	44	182345	3940.5
TWCM-13-104	Macrophages	1367	4400117	2847.0
TWCM-13-104	Mast_Cells	55	159192	2224.0
TWCM-13-104	Monocytes	29	78846	2293.0
TWCM-13-104	Neurons	28	82579	2616.0
TWCM-13-104	Pericytes	479	1281183	2597.0
TWCM-13-104	Smooth_Muscle	101	330738	2859.0
TWCM-13-104	T/NK_Cells	213	426272	2009.0
TWCM-13-132	Adipocytes	2	11655	5827.5
TWCM-13-132	B_Cells	2	3770	1885.0
TWCM-13-132	Cardiomyocytes	427	2319672	5549.0
TWCM-13-132	Endocardium	285	646045	1984.0
TWCM-13-132	Endothelium	871	1275391	1377.0
TWCM-13-132	Epicardium	93	322929	3282.0
TWCM-13-132	Fibroblasts	751	1643738	1941.0
TWCM-13-132	Lymphatic	60	147605	2229.5
TWCM-13-132	Macrophages	427	1005673	2186.0
TWCM-13-132	Mast_Cells	33	58716	1301.0
TWCM-13-132	Monocytes	29	50044	1714.0
TWCM-13-132	Neurons	11	17332	1262.0
TWCM-13-132	Pericytes	497	708327	1334.0
TWCM-13-132	Smooth_Muscle	99	169887	1542.0
TWCM-13-132	T/NK_Cells	31	38116	1185.0
TWCM-13-152	Adipocytes	13	79550	6677.0
TWCM-13-152	B_Cells	1	2198	2198.0
TWCM-13-152	Cardiomyocytes	1603	9577910	6055.0
TWCM-13-152	Endocardium	352	1129997	3072.5
TWCM-13-152	Endothelium	1358	2579207	1806.0
TWCM-13-152	Epicardium	2	5242	2621.0
TWCM-13-152	Fibroblasts	1079	3089863	2628.0
TWCM-13-152	Lymphatic	33	108875	3172.0
TWCM-13-152	Macrophages	782	2016455	2339.0
TWCM-13-152	Mast_Cells	34	80155	1853.5
TWCM-13-152	Monocytes	3	7079	2406.0
TWCM-13-152	Neurons	33	63214	1903.0
TWCM-13-152	Pericytes	1173	2166808	1793.0
TWCM-13-152	Smooth_Muscle	72	152351	2017.0
TWCM-13-152	T/NK_Cells	52	93457	1752.5
TWCM-13-168	Adipocytes	18	107669	6854.5
TWCM-13-168	B_Cells	3	5927	1931.0
TWCM-13-168	Cardiomyocytes	529	3296382	6467.0
TWCM-13-168	Endocardium	65	247451	3781.0
TWCM-13-168	Endothelium	1134	2722775	2261.0
TWCM-13-168	Epicardium	138	788729	5743.0
TWCM-13-168	Fibroblasts	1623	5852537	3360.0
TWCM-13-168	Lymphatic	27	103350	3302.0
TWCM-13-168	Macrophages	927	3128301	3270.0
TWCM-13-168	Mast_Cells	86	219366	2349.5
TWCM-13-168	Monocytes	5	10029	1388.0
TWCM-13-168	Neurons	99	228891	2124.0
TWCM-13-168	Pericytes	1599	4097884	2494.0
TWCM-13-168	Smooth_Muscle	249	685278	2641.0
TWCM-13-168	T/NK_Cells	211	387996	1820.0
TWCM-13-17	Adipocytes	16	74068	4976.5
TWCM-13-17	B_Cells	1	1427	1427.0
TWCM-13-17	Cardiomyocytes	221	1122585	5026.0
TWCM-13-17	Endocardium	20	33102	1600.5
TWCM-13-17	Endothelium	363	499069	1266.0
TWCM-13-17	Epicardium	10	39625	3877.5
TWCM-13-17	Fibroblasts	568	1019742	1574.5
TWCM-13-17	Lymphatic	71	149284	1696.0
TWCM-13-17	Macrophages	584	996308	1609.0
TWCM-13-17	Mast_Cells	3	3902	1278.0
TWCM-13-17	Monocytes	18	22728	1241.5
TWCM-13-17	Neurons	10	13112	1186.5
TWCM-13-17	Pericytes	115	144406	1184.0
TWCM-13-17	Smooth_Muscle	62	90232	1246.5
TWCM-13-17	T/NK_Cells	22	25109	1092.5
TWCM-13-181	Adipocytes	62	241949	3893.0
TWCM-13-181	B_Cells	2	4856	2428.0
TWCM-13-181	Cardiomyocytes	954	5693002	6055.5
TWCM-13-181	Endocardium	250	637163	2427.5
TWCM-13-181	Endothelium	3254	5151140	1464.0
TWCM-13-181	Epicardium	216	673681	3027.5
TWCM-13-181	Fibroblasts	3429	6875564	1854.0
TWCM-13-181	Lymphatic	165	329985	1802.0
TWCM-13-181	Macrophages	898	1660801	1724.0
TWCM-13-181	Mast_Cells	17	38303	1415.0
TWCM-13-181	Monocytes	83	166848	1979.0
TWCM-13-181	Neurons	136	208648	1379.0
TWCM-13-181	Pericytes	747	1073541	1338.0
TWCM-13-181	Smooth_Muscle	218	339366	1483.5
TWCM-13-181	T/NK_Cells	315	398997	1187.0
TWCM-13-192	Adipocytes	26	180151	6764.0
TWCM-13-192	B_Cells	0	0
TWCM-13-192	Cardiomyocytes	769	3879693	4788.0
TWCM-13-192	Endocardium	162	650749	3952.0
TWCM-13-192	Endothelium	1901	3746625	1848.0
TWCM-13-192	Epicardium	5	25430	5044.0
TWCM-13-192	Fibroblasts	1660	5135910	2793.0
TWCM-13-192	Lymphatic	131	482003	3169.0
TWCM-13-192	Macrophages	1380	3998919	2709.0
TWCM-13-192	Mast_Cells	100	242783	1972.0
TWCM-13-192	Monocytes	9	22383	2081.0
TWCM-13-192	Neurons	83	144237	1695.0
TWCM-13-192	Pericytes	1066	2074982	1880.0
TWCM-13-192	Smooth_Muscle	209	495519	2181.0
TWCM-13-192	T/NK_Cells	260	419914	1574.5
TWCM-13-198	Adipocytes	33	209137	6475.0
TWCM-13-198	B_Cells	0	0
TWCM-13-198	Cardiomyocytes	3364	14460931	3972.0
TWCM-13-198	Endocardium	538	1406353	2555.5
TWCM-13-198	Endothelium	661	1111297	1553.0
TWCM-13-198	Epicardium	24	122165	4729.5
TWCM-13-198	Fibroblasts	1944	4487456	2029.5
TWCM-13-198	Lymphatic	85	165837	1661.0
TWCM-13-198	Macrophages	495	1149668	2182.0
TWCM-13-198	Mast_Cells	27	55271	1523.0
TWCM-13-198	Monocytes	1	1223	1223.0
TWCM-13-198	Neurons	82	117438	1287.0
TWCM-13-198	Pericytes	509	784987	1458.0
TWCM-13-198	Smooth_Muscle	107	178028	1543.0
TWCM-13-198	T/NK_Cells	90	108560	1163.5
TWCM-13-208	Adipocytes	0	0
TWCM-13-208	B_Cells	0	0
TWCM-13-208	Cardiomyocytes	357	1706778	4466.0
TWCM-13-208	Endocardium	2582	6924482	2521.5
TWCM-13-208	Endothelium	1035	1744952	1542.0
TWCM-13-208	Epicardium	0	0
TWCM-13-208	Fibroblasts	2775	6487050	2079.0
TWCM-13-208	Lymphatic	50	129759	2409.5
TWCM-13-208	Macrophages	792	1638255	1942.0
TWCM-13-208	Mast_Cells	26	46876	1380.0
TWCM-13-208	Monocytes	33	56779	1568.0
TWCM-13-208	Neurons	157	261962	1524.0
TWCM-13-208	Pericytes	533	807749	1443.0
TWCM-13-208	Smooth_Muscle	191	320805	1488.0
TWCM-13-208	T/NK_Cells	261	367948	1347.0
TWCM-13-235	Adipocytes	1	5145	5145.0
TWCM-13-235	B_Cells	2	5324	2662.0
TWCM-13-235	Cardiomyocytes	3566	12371803	3267.0
TWCM-13-235	Endocardium	346	739078	1998.5
TWCM-13-235	Endothelium	1083	1808077	1532.0
TWCM-13-235	Epicardium	3	12034	4062.0
TWCM-13-235	Fibroblasts	1162	2638751	1963.5
TWCM-13-235	Lymphatic	20	45524	2044.0
TWCM-13-235	Macrophages	595	1116772	1739.0
TWCM-13-235	Mast_Cells	29	72000	1546.0
TWCM-13-235	Monocytes	3	6817	2200.0
TWCM-13-235	Neurons	80	149060	1353.0
TWCM-13-235	Pericytes	1025	1509500	1404.0
TWCM-13-235	Smooth_Muscle	127	190940	1400.0
TWCM-13-235	T/NK_Cells	53	63813	1146.0
TWCM-13-285	Adipocytes	18	100859	5145.5
TWCM-13-285	B_Cells	10	12238	1149.5
TWCM-13-285	Cardiomyocytes	199	1101144	5471.0
TWCM-13-285	Endocardium	48	151750	2953.5
TWCM-13-285	Endothelium	957	1556816	1526.0
TWCM-13-285	Epicardium	0	0
TWCM-13-285	Fibroblasts	1008	2537087	2275.0
TWCM-13-285	Lymphatic	52	121383	2146.0
TWCM-13-285	Macrophages	754	1582754	1986.0
TWCM-13-285	Mast_Cells	14	28389	1690.0
TWCM-13-285	Monocytes	25	41640	1593.0
TWCM-13-285	Neurons	18	27520	1556.0
TWCM-13-285	Pericytes	344	517145	1429.5
TWCM-13-285	Smooth_Muscle	129	241714	1782.0
TWCM-13-285	T/NK_Cells	211	266989	1195.0
TWCM-13-36	Adipocytes	46	299276	6802.0
TWCM-13-36	B_Cells	0	0
TWCM-13-36	Cardiomyocytes	2623	12583390	4541.0
TWCM-13-36	Endocardium	486	1017234	1981.5
TWCM-13-36	Endothelium	1333	2248606	1566.0
TWCM-13-36	Epicardium	1	1195	1195.0
TWCM-13-36	Fibroblasts	1569	3872712	2169.0
TWCM-13-36	Lymphatic	100	219256	1896.0
TWCM-13-36	Macrophages	552	1142634	1989.5
TWCM-13-36	Mast_Cells	22	46230	1658.0
TWCM-13-36	Monocytes	17	24723	1354.0
TWCM-13-36	Neurons	45	66679	1223.0
TWCM-13-36	Pericytes	569	903799	1500.0
TWCM-13-36	Smooth_Muscle	208	400551	1776.0
TWCM-13-36	T/NK_Cells	52	61666	1127.5
TWCM-13-47	Adipocytes	0	0
TWCM-13-47	B_Cells	4	5842	1499.5
TWCM-13-47	Cardiomyocytes	342	2135157	6599.5
TWCM-13-47	Endocardium	136	397061	2884.5
TWCM-13-47	Endothelium	428	742924	1552.5
TWCM-13-47	Epicardium	1	7472	7472.0
TWCM-13-47	Fibroblasts	841	2163220	2350.0
TWCM-13-47	Lymphatic	79	178550	2074.0
TWCM-13-47	Macrophages	560	1279256	2158.0
TWCM-13-47	Mast_Cells	10	19899	1683.0
TWCM-13-47	Monocytes	134	220403	1508.5
TWCM-13-47	Neurons	30	48026	1578.5
TWCM-13-47	Pericytes	134	207913	1462.0
TWCM-13-47	Smooth_Muscle	71	129876	1677.0
TWCM-13-47	T/NK_Cells	129	168146	1234.0
TWCM-13-80	Adipocytes	82	492967	6004.5
TWCM-13-80	B_Cells	9	22882	2822.0
TWCM-13-80	Cardiomyocytes	1071	6631858	6333.0
TWCM-13-80	Endocardium	32	98065	2937.5
TWCM-13-80	Endothelium	822	1544156	1753.5
TWCM-13-80	Epicardium	1	2281	2281.0
TWCM-13-80	Fibroblasts	718	2036431	2499.5
TWCM-13-80	Lymphatic	90	247551	2575.0
TWCM-13-80	Macrophages	928	2505457	2534.5
TWCM-13-80	Mast_Cells	84	184171	1868.5
TWCM-13-80	Monocytes	4	8878	2351.0
TWCM-13-80	Neurons	42	69324	1671.0
TWCM-13-80	Pericytes	935	1778254	1824.0
TWCM-13-80	Smooth_Muscle	98	212315	1967.0
TWCM-13-80	T/NK_Cells	121	199077	1571.0
TWCM-13-84	Adipocytes	2	7344	3672.0
TWCM-13-84	B_Cells	6	7457	1199.0
TWCM-13-84	Cardiomyocytes	169	762154	4138.0
TWCM-13-84	Endocardium	17	42309	2164.0
TWCM-13-84	Endothelium	372	578076	1460.0
TWCM-13-84	Epicardium	236	889660	3618.0
TWCM-13-84	Fibroblasts	564	1336845	2213.5
TWCM-13-84	Lymphatic	15	38705	2439.0
TWCM-13-84	Macrophages	511	953450	1736.0
TWCM-13-84	Mast_Cells	7	8796	1107.0
TWCM-13-84	Monocytes	12	17295	1246.5
TWCM-13-84	Neurons	12	17470	1368.5
TWCM-13-84	Pericytes	173	240724	1330.0
TWCM-13-84	Smooth_Muscle	62	99133	1592.0
TWCM-13-84	T/NK_Cells	79	95003	1159.0
TWCM-13-96	Adipocytes	8	36497	4952.0
TWCM-13-96	B_Cells	2	2464	1232.0
TWCM-13-96	Cardiomyocytes	2046	11178638	5195.0
TWCM-13-96	Endocardium	644	1935696	2949.5
TWCM-13-96	Endothelium	1153	2131226	1723.0
TWCM-13-96	Epicardium	8	24870	3027.0
TWCM-13-96	Fibroblasts	2048	5536277	2458.0
TWCM-13-96	Lymphatic	12	41149	2828.0
TWCM-13-96	Macrophages	679	1491906	2100.0
TWCM-13-96	Mast_Cells	19	41580	1624.0
TWCM-13-96	Monocytes	9	18904	1965.0
TWCM-13-96	Neurons	103	157623	1367.0
TWCM-13-96	Pericytes	843	1556732	1771.0
TWCM-13-96	Smooth_Muscle	143	295053	1908.0
TWCM-13-96	T/NK_Cells	55	76752	1308.0
TWCM-14-173	Adipocytes	235	1474068	6381.0
TWCM-14-173	B_Cells	9	31470	3526.0
TWCM-14-173	Cardiomyocytes	990	6118179	6070.5
TWCM-14-173	Endocardium	118	381725	3000.0
TWCM-14-173	Endothelium	1035	2204249	1979.0
TWCM-14-173	Epicardium	5	15162	2899.0
TWCM-14-173	Fibroblasts	537	1590803	2663.0
TWCM-14-173	Lymphatic	76	207480	2127.0
TWCM-14-173	Macrophages	876	2804443	3003.5
TWCM-14-173	Mast_Cells	136	302665	1917.5
TWCM-14-173	Monocytes	11	25920	1969.0
TWCM-14-173	Neurons	31	48029	1429.0
TWCM-14-173	Pericytes	1022	2077278	1900.5
TWCM-14-173	Smooth_Muscle	81	175015	2118.0
TWCM-14-173	T/NK_Cells	145	240763	1543.0
TWCM-LVAD2	Adipocytes	14	69226	5258.5
TWCM-LVAD2	B_Cells	0	0
TWCM-LVAD2	Cardiomyocytes	511	2902687	5498.0
TWCM-LVAD2	Endocardium	580	1903515	3245.5
TWCM-LVAD2	Endothelium	1166	2554245	2050.0
TWCM-LVAD2	Epicardium	0	0
TWCM-LVAD2	Fibroblasts	1316	3878991	2826.0
TWCM-LVAD2	Lymphatic	63	185972	2635.0
TWCM-LVAD2	Macrophages	1654	3976978	2249.0
TWCM-LVAD2	Mast_Cells	28	56732	1861.5
TWCM-LVAD2	Monocytes	28	47499	1525.0
TWCM-LVAD2	Neurons	22	41609	1828.5
TWCM-LVAD2	Pericytes	305	562254	1788.0
TWCM-LVAD2	Smooth_Muscle	111	245331	2027.0
TWCM-LVAD2	T/NK_Cells	141	217123	1552.0
TWCM-LVAD3	Adipocytes	166	749313	4421.0
TWCM-LVAD3	B_Cells	4	8833	1984.0
TWCM-LVAD3	Cardiomyocytes	1235	6535784	5213.0
TWCM-LVAD3	Endocardium	55	123107	2172.0
TWCM-LVAD3	Endothelium	2085	3898935	1768.0
TWCM-LVAD3	Epicardium	1	4383	4383.0
TWCM-LVAD3	Fibroblasts	4194	11399253	2566.0
TWCM-LVAD3	Lymphatic	140	315175	2173.0
TWCM-LVAD3	Macrophages	1660	3456617	1963.0
TWCM-LVAD3	Mast_Cells	32	50727	1363.0
TWCM-LVAD3	Monocytes	14	21149	1410.5
TWCM-LVAD3	Neurons	117	213983	1565.0
TWCM-LVAD3	Pericytes	586	1018468	1674.5
TWCM-LVAD3	Smooth_Muscle	231	402338	1642.0
TWCM-LVAD3	T/NK_Cells	227	337421	1408.0
