## Supplementary Data 1 for "*IL18* and pyroptosis-related genes show contrasting expression in human cardiac pericytes and endothelial cells": highest_class_expectation_comparison.tsv

cohort	gene	metric	source_class	comparison_key	co_winner_donors	co_winner_with_positive_highest_donors	candidate_donor_denominator	frequency_among_candidate_donors	co_winner_not_unique_winner	donor_specific_candidate_sets_retained	expectation_comparison	seen_basis_match	atlas_basis_match	expectation_row_id	classification_reason
SCP1303	IL18	L	mast cell	mast	14	14	34	0.4117647058823529	True	True	判定不能	EC–CM差から全class中の最高は未固定	最高順位の定量既報は未確認	6.1/aux_highest;6.1/gene/IL18	未確定のclass順位を得ただけでは新しい配置を確定しない。pは既報のpseudobulkと同一視せず、全候補で未検出0の同順位も担い手の証拠としない。
SCP1303	IL18	L	macrophage	macrophage_label	26	26	42	0.6190476190476191	True	True	既見・既報と一致	EC–CM差から全class中の最高は未固定	既報候補classと一致	6.1/aux_highest;6.1/gene/IL18	事前の既報候補が最高側に現れること自体は新しい配置としない。候補集合がdonorで異なり、co-winnerも含む。
SCP1303	IL18	L	mesothelial cell	epicardial_mesothelial	2	2	3	0.6666666666666666	True	True	既見・既報と一致	EC–CM差から全class中の最高は未固定	既報候補classと一致	6.1/aux_highest;6.1/gene/IL18	事前の既報候補が最高側に現れること自体は新しい配置としない。候補集合がdonorで異なり、co-winnerも含む。
SCP1303	IL18	p	macrophage	macrophage_label	32	32	42	0.7619047619047619	True	True	判定不能	EC–CM差から全class中の最高は未固定	既報候補classと一致	6.1/aux_highest;6.1/gene/IL18	未確定のclass順位を得ただけでは新しい配置を確定しない。pは既報のpseudobulkと同一視せず、全候補で未検出0の同順位も担い手の証拠としない。
SCP1303	IL18	p	mast cell	mast	4	4	34	0.11764705882352941	True	True	判定不能	EC–CM差から全class中の最高は未固定	最高順位の定量既報は未確認	6.1/aux_highest;6.1/gene/IL18	未確定のclass順位を得ただけでは新しい配置を確定しない。pは既報のpseudobulkと同一視せず、全候補で未検出0の同順位も担い手の証拠としない。
SCP1303	IL18	p	cardiac muscle cell	cardiomyocyte	3	3	42	0.07142857142857142	True	True	判定不能	EC–CM差から全class中の最高は未固定	最高順位の定量既報は未確認	6.1/aux_highest;6.1/gene/IL18	未確定のclass順位を得ただけでは新しい配置を確定しない。pは既報のpseudobulkと同一視せず、全候補で未検出0の同順位も担い手の証拠としない。
SCP1303	IL18	p	mesothelial cell	epicardial_mesothelial	3	3	3	1.0	True	True	判定不能	EC–CM差から全class中の最高は未固定	既報候補classと一致	6.1/aux_highest;6.1/gene/IL18	未確定のclass順位を得ただけでは新しい配置を確定しない。pは既報のpseudobulkと同一視せず、全候補で未検出0の同順位も担い手の証拠としない。
SCP1303	IL18R1	L	mast cell	mast	34	34	34	1.0	True	True	既見・既報と一致	EC–CM差から全class中の最高は未固定	既報候補classと一致	6.1/aux_highest;6.1/gene/IL18R1	事前の既報候補が最高側に現れること自体は新しい配置としない。候補集合がdonorで異なり、co-winnerも含む。
SCP1303	IL18R1	L	lymphocyte	lymphoid_partial	8	8	42	0.19047619047619047	True	True	判定不能	EC–CM差から全class中の最高は未固定	最高順位の定量既報は未確認	6.1/aux_highest;6.1/gene/IL18R1	未確定のclass順位を得ただけでは新しい配置を確定しない。pは既報のpseudobulkと同一視せず、全候補で未検出0の同順位も担い手の証拠としない。
SCP1303	IL18R1	p	mast cell	mast	34	34	34	1.0	True	True	判定不能	EC–CM差から全class中の最高は未固定	既報候補classと一致	6.1/aux_highest;6.1/gene/IL18R1	未確定のclass順位を得ただけでは新しい配置を確定しない。pは既報のpseudobulkと同一視せず、全候補で未検出0の同順位も担い手の証拠としない。
SCP1303	IL18R1	p	lymphocyte	lymphoid_partial	4	4	42	0.09523809523809523	True	True	判定不能	EC–CM差から全class中の最高は未固定	最高順位の定量既報は未確認	6.1/aux_highest;6.1/gene/IL18R1	未確定のclass順位を得ただけでは新しい配置を確定しない。pは既報のpseudobulkと同一視せず、全候補で未検出0の同順位も担い手の証拠としない。
SCP1303	IL18R1	p	endocardial cell	endocardial	4	4	33	0.12121212121212122	True	True	判定不能	EC–CM差から全class中の最高は未固定	既報候補classと一致	6.1/aux_highest;6.1/gene/IL18R1	未確定のclass順位を得ただけでは新しい配置を確定しない。pは既報のpseudobulkと同一視せず、全候補で未検出0の同順位も担い手の証拠としない。
SCP1303	IL18RAP	L	lymphocyte	lymphoid_partial	41	41	42	0.9761904761904762	True	True	既見・既報と一致	EC–CM差から全class中の最高は未固定	既報候補classと一致	6.1/aux_highest;6.1/gene/IL18RAP	事前の既報候補が最高側に現れること自体は新しい配置としない。候補集合がdonorで異なり、co-winnerも含む。
SCP1303	IL18RAP	L	mast cell	mast	1	1	34	0.029411764705882353	True	True	判定不能	EC–CM差から全class中の最高は未固定	最高順位の定量既報は未確認	6.1/aux_highest;6.1/gene/IL18RAP	未確定のclass順位を得ただけでは新しい配置を確定しない。pは既報のpseudobulkと同一視せず、全候補で未検出0の同順位も担い手の証拠としない。
SCP1303	IL18RAP	p	lymphocyte	lymphoid_partial	38	38	42	0.9047619047619048	True	True	判定不能	EC–CM差から全class中の最高は未固定	既報候補classと一致	6.1/aux_highest;6.1/gene/IL18RAP	未確定のclass順位を得ただけでは新しい配置を確定しない。pは既報のpseudobulkと同一視せず、全候補で未検出0の同順位も担い手の証拠としない。
SCP1303	IL18RAP	p	endocardial cell	endocardial	2	2	33	0.06060606060606061	True	True	判定不能	EC–CM差から全class中の最高は未固定	最高順位の定量既報は未確認	6.1/aux_highest;6.1/gene/IL18RAP	未確定のclass順位を得ただけでは新しい配置を確定しない。pは既報のpseudobulkと同一視せず、全候補で未検出0の同順位も担い手の証拠としない。
SCP1303	IL18RAP	p	mast cell	mast	2	2	34	0.058823529411764705	True	True	判定不能	EC–CM差から全class中の最高は未固定	最高順位の定量既報は未確認	6.1/aux_highest;6.1/gene/IL18RAP	未確定のclass順位を得ただけでは新しい配置を確定しない。pは既報のpseudobulkと同一視せず、全候補で未検出0の同順位も担い手の証拠としない。
SCP1303	IL18BP	L	macrophage	macrophage_label	3	3	42	0.07142857142857142	True	True	判定不能	EC–CM差から全class中の最高は未固定	最高順位の定量既報は未確認	6.1/aux_highest;6.1/gene/IL18BP	未確定のclass順位を得ただけでは新しい配置を確定しない。pは既報のpseudobulkと同一視せず、全候補で未検出0の同順位も担い手の証拠としない。
SCP1303	IL18BP	L	endocardial cell	endocardial	3	3	33	0.09090909090909091	True	True	判定不能	EC–CM差から全class中の最高は未固定	最高順位の定量既報は未確認	6.1/aux_highest;6.1/gene/IL18BP	未確定のclass順位を得ただけでは新しい配置を確定しない。pは既報のpseudobulkと同一視せず、全候補で未検出0の同順位も担い手の証拠としない。
SCP1303	IL18BP	L	cardiac neuron	neuron	6	6	38	0.15789473684210525	True	True	判定不能	EC–CM差から全class中の最高は未固定	最高順位の定量既報は未確認	6.1/aux_highest;6.1/gene/IL18BP	未確定のclass順位を得ただけでは新しい配置を確定しない。pは既報のpseudobulkと同一視せず、全候補で未検出0の同順位も担い手の証拠としない。
SCP1303	IL18BP	L	lymphocyte	lymphoid_partial	14	14	42	0.3333333333333333	True	True	判定不能	EC–CM差から全class中の最高は未固定	最高順位の定量既報は未確認	6.1/aux_highest;6.1/gene/IL18BP	未確定のclass順位を得ただけでは新しい配置を確定しない。pは既報のpseudobulkと同一視せず、全候補で未検出0の同順位も担い手の証拠としない。
SCP1303	IL18BP	L	mast cell	mast	3	3	34	0.08823529411764706	True	True	判定不能	EC–CM差から全class中の最高は未固定	最高順位の定量既報は未確認	6.1/aux_highest;6.1/gene/IL18BP	未確定のclass順位を得ただけでは新しい配置を確定しない。pは既報のpseudobulkと同一視せず、全候補で未検出0の同順位も担い手の証拠としない。
SCP1303	IL18BP	L	vascular associated smooth muscle cell	smooth_muscle	3	3	42	0.07142857142857142	True	True	判定不能	EC–CM差から全class中の最高は未固定	最高順位の定量既報は未確認	6.1/aux_highest;6.1/gene/IL18BP	未確定のclass順位を得ただけでは新しい配置を確定しない。pは既報のpseudobulkと同一視せず、全候補で未検出0の同順位も担い手の証拠としない。
SCP1303	IL18BP	L	fat cell	adipocyte	2	2	29	0.06896551724137931	True	True	判定不能	EC–CM差から全class中の最高は未固定	最高順位の定量既報は未確認	6.1/aux_highest;6.1/gene/IL18BP	未確定のclass順位を得ただけでは新しい配置を確定しない。pは既報のpseudobulkと同一視せず、全候補で未検出0の同順位も担い手の証拠としない。
SCP1303	IL18BP	L	endothelial cell of lymphatic vessel	lymphatic	4	4	37	0.10810810810810811	True	True	判定不能	EC–CM差から全class中の最高は未固定	最高順位の定量既報は未確認	6.1/aux_highest;6.1/gene/IL18BP	未確定のclass順位を得ただけでは新しい配置を確定しない。pは既報のpseudobulkと同一視せず、全候補で未検出0の同順位も担い手の証拠としない。
SCP1303	IL18BP	L	cardiac endothelial cell	endothelium	3	3	42	0.07142857142857142	True	True	判定不能	EC–CM差から全class中の最高は未固定	最高順位の定量既報は未確認	6.1/aux_highest;6.1/gene/IL18BP	未確定のclass順位を得ただけでは新しい配置を確定しない。pは既報のpseudobulkと同一視せず、全候補で未検出0の同順位も担い手の証拠としない。
SCP1303	IL18BP	L	cardiac ventricle fibroblast	fibroblast	1	1	42	0.023809523809523808	True	True	判定不能	EC–CM差から全class中の最高は未固定	最高順位の定量既報は未確認	6.1/aux_highest;6.1/gene/IL18BP	未確定のclass順位を得ただけでは新しい配置を確定しない。pは既報のpseudobulkと同一視せず、全候補で未検出0の同順位も担い手の証拠としない。
SCP1303	IL18BP	p	macrophage	macrophage_label	4	4	42	0.09523809523809523	True	True	判定不能	EC–CM差から全class中の最高は未固定	最高順位の定量既報は未確認	6.1/aux_highest;6.1/gene/IL18BP	未確定のclass順位を得ただけでは新しい配置を確定しない。pは既報のpseudobulkと同一視せず、全候補で未検出0の同順位も担い手の証拠としない。
SCP1303	IL18BP	p	endocardial cell	endocardial	5	5	33	0.15151515151515152	True	True	判定不能	EC–CM差から全class中の最高は未固定	最高順位の定量既報は未確認	6.1/aux_highest;6.1/gene/IL18BP	未確定のclass順位を得ただけでは新しい配置を確定しない。pは既報のpseudobulkと同一視せず、全候補で未検出0の同順位も担い手の証拠としない。
SCP1303	IL18BP	p	cardiac muscle cell	cardiomyocyte	10	10	42	0.23809523809523808	True	True	判定不能	EC–CM差から全class中の最高は未固定	最高順位の定量既報は未確認	6.1/aux_highest;6.1/gene/IL18BP	未確定のclass順位を得ただけでは新しい配置を確定しない。pは既報のpseudobulkと同一視せず、全候補で未検出0の同順位も担い手の証拠としない。
SCP1303	IL18BP	p	fat cell	adipocyte	10	10	29	0.3448275862068966	True	True	判定不能	EC–CM差から全class中の最高は未固定	最高順位の定量既報は未確認	6.1/aux_highest;6.1/gene/IL18BP	未確定のclass順位を得ただけでは新しい配置を確定しない。pは既報のpseudobulkと同一視せず、全候補で未検出0の同順位も担い手の証拠としない。
SCP1303	IL18BP	p	mesothelial cell	epicardial_mesothelial	1	1	3	0.3333333333333333	True	True	判定不能	EC–CM差から全class中の最高は未固定	最高順位の定量既報は未確認	6.1/aux_highest;6.1/gene/IL18BP	未確定のclass順位を得ただけでは新しい配置を確定しない。pは既報のpseudobulkと同一視せず、全候補で未検出0の同順位も担い手の証拠としない。
SCP1303	IL18BP	p	lymphocyte	lymphoid_partial	4	4	42	0.09523809523809523	True	True	判定不能	EC–CM差から全class中の最高は未固定	最高順位の定量既報は未確認	6.1/aux_highest;6.1/gene/IL18BP	未確定のclass順位を得ただけでは新しい配置を確定しない。pは既報のpseudobulkと同一視せず、全候補で未検出0の同順位も担い手の証拠としない。
SCP1303	IL18BP	p	vascular associated smooth muscle cell	smooth_muscle	1	1	42	0.023809523809523808	True	True	判定不能	EC–CM差から全class中の最高は未固定	最高順位の定量既報は未確認	6.1/aux_highest;6.1/gene/IL18BP	未確定のclass順位を得ただけでは新しい配置を確定しない。pは既報のpseudobulkと同一視せず、全候補で未検出0の同順位も担い手の証拠としない。
SCP1303	IL18BP	p	endothelial cell of lymphatic vessel	lymphatic	3	3	37	0.08108108108108109	True	True	判定不能	EC–CM差から全class中の最高は未固定	最高順位の定量既報は未確認	6.1/aux_highest;6.1/gene/IL18BP	未確定のclass順位を得ただけでは新しい配置を確定しない。pは既報のpseudobulkと同一視せず、全候補で未検出0の同順位も担い手の証拠としない。
SCP1303	IL18BP	p	cardiac neuron	neuron	3	3	38	0.07894736842105263	True	True	判定不能	EC–CM差から全class中の最高は未固定	最高順位の定量既報は未確認	6.1/aux_highest;6.1/gene/IL18BP	未確定のclass順位を得ただけでは新しい配置を確定しない。pは既報のpseudobulkと同一視せず、全候補で未検出0の同順位も担い手の証拠としない。
SCP1303	IL18BP	p	cardiac ventricle fibroblast	fibroblast	1	1	42	0.023809523809523808	True	True	判定不能	EC–CM差から全class中の最高は未固定	最高順位の定量既報は未確認	6.1/aux_highest;6.1/gene/IL18BP	未確定のclass順位を得ただけでは新しい配置を確定しない。pは既報のpseudobulkと同一視せず、全候補で未検出0の同順位も担い手の証拠としない。
SCP1303	CASP1	L	macrophage	macrophage_label	27	27	42	0.6428571428571429	True	True	既見・既報と一致	EC–CM差から全class中の最高は未固定	既報候補classと一致	6.1/aux_highest;6.1/gene/CASP1	事前の既報候補が最高側に現れること自体は新しい配置としない。候補集合がdonorで異なり、co-winnerも含む。
SCP1303	CASP1	L	lymphocyte	lymphoid_partial	14	14	42	0.3333333333333333	True	True	既見・既報と一致	EC–CM差から全class中の最高は未固定	既報候補classと一致	6.1/aux_highest;6.1/gene/CASP1	事前の既報候補が最高側に現れること自体は新しい配置としない。候補集合がdonorで異なり、co-winnerも含む。
SCP1303	CASP1	L	endocardial cell	endocardial	1	1	33	0.030303030303030304	True	True	判定不能	EC–CM差から全class中の最高は未固定	最高順位の定量既報は未確認	6.1/aux_highest;6.1/gene/CASP1	未確定のclass順位を得ただけでは新しい配置を確定しない。pは既報のpseudobulkと同一視せず、全候補で未検出0の同順位も担い手の証拠としない。
SCP1303	CASP1	p	macrophage	macrophage_label	32	32	42	0.7619047619047619	True	True	判定不能	EC–CM差から全class中の最高は未固定	既報候補classと一致	6.1/aux_highest;6.1/gene/CASP1	未確定のclass順位を得ただけでは新しい配置を確定しない。pは既報のpseudobulkと同一視せず、全候補で未検出0の同順位も担い手の証拠としない。
SCP1303	CASP1	p	mesothelial cell	epicardial_mesothelial	1	1	3	0.3333333333333333	True	True	判定不能	EC–CM差から全class中の最高は未固定	最高順位の定量既報は未確認	6.1/aux_highest;6.1/gene/CASP1	未確定のclass順位を得ただけでは新しい配置を確定しない。pは既報のpseudobulkと同一視せず、全候補で未検出0の同順位も担い手の証拠としない。
SCP1303	CASP1	p	lymphocyte	lymphoid_partial	4	4	42	0.09523809523809523	True	True	判定不能	EC–CM差から全class中の最高は未固定	既報候補classと一致	6.1/aux_highest;6.1/gene/CASP1	未確定のclass順位を得ただけでは新しい配置を確定しない。pは既報のpseudobulkと同一視せず、全候補で未検出0の同順位も担い手の証拠としない。
SCP1303	CASP1	p	endocardial cell	endocardial	2	2	33	0.06060606060606061	True	True	判定不能	EC–CM差から全class中の最高は未固定	最高順位の定量既報は未確認	6.1/aux_highest;6.1/gene/CASP1	未確定のclass順位を得ただけでは新しい配置を確定しない。pは既報のpseudobulkと同一視せず、全候補で未検出0の同順位も担い手の証拠としない。
SCP1303	CASP1	p	fat cell	adipocyte	1	1	29	0.034482758620689655	True	True	判定不能	EC–CM差から全class中の最高は未固定	最高順位の定量既報は未確認	6.1/aux_highest;6.1/gene/CASP1	未確定のclass順位を得ただけでは新しい配置を確定しない。pは既報のpseudobulkと同一視せず、全候補で未検出0の同順位も担い手の証拠としない。
SCP1303	CASP1	p	cardiac muscle cell	cardiomyocyte	1	1	42	0.023809523809523808	True	True	判定不能	EC–CM差から全class中の最高は未固定	最高順位の定量既報は未確認	6.1/aux_highest;6.1/gene/CASP1	未確定のclass順位を得ただけでは新しい配置を確定しない。pは既報のpseudobulkと同一視せず、全候補で未検出0の同順位も担い手の証拠としない。
SCP1303	CASP1	p	cardiac neuron	neuron	1	1	38	0.02631578947368421	True	True	判定不能	EC–CM差から全class中の最高は未固定	最高順位の定量既報は未確認	6.1/aux_highest;6.1/gene/CASP1	未確定のclass順位を得ただけでは新しい配置を確定しない。pは既報のpseudobulkと同一視せず、全候補で未検出0の同順位も担い手の証拠としない。
SCP1303	CASP4	L	lymphocyte	lymphoid_partial	11	11	42	0.2619047619047619	True	True	既見・既報と一致	EC–CM差から全class中の最高は未固定	既報候補classと一致	6.1/aux_highest;6.1/gene/CASP4	事前の既報候補が最高側に現れること自体は新しい配置としない。候補集合がdonorで異なり、co-winnerも含む。
SCP1303	CASP4	L	macrophage	macrophage_label	11	11	42	0.2619047619047619	True	True	判定不能	EC–CM差から全class中の最高は未固定	最高順位の定量既報は未確認	6.1/aux_highest;6.1/gene/CASP4	未確定のclass順位を得ただけでは新しい配置を確定しない。pは既報のpseudobulkと同一視せず、全候補で未検出0の同順位も担い手の証拠としない。
SCP1303	CASP4	L	endothelial cell of lymphatic vessel	lymphatic	13	13	37	0.35135135135135137	True	True	既見・既報と一致	EC–CM差から全class中の最高は未固定	既報候補classと一致	6.1/aux_highest;6.1/gene/CASP4	事前の既報候補が最高側に現れること自体は新しい配置としない。候補集合がdonorで異なり、co-winnerも含む。
SCP1303	CASP4	L	cardiac endothelial cell	endothelium	3	3	42	0.07142857142857142	True	True	既見・既報と一致	EC–CM差から全class中の最高は未固定	既報候補classと一致	6.1/aux_highest;6.1/gene/CASP4	事前の既報候補が最高側に現れること自体は新しい配置としない。候補集合がdonorで異なり、co-winnerも含む。
SCP1303	CASP4	L	fat cell	adipocyte	3	3	29	0.10344827586206896	True	True	判定不能	EC–CM差から全class中の最高は未固定	最高順位の定量既報は未確認	6.1/aux_highest;6.1/gene/CASP4	未確定のclass順位を得ただけでは新しい配置を確定しない。pは既報のpseudobulkと同一視せず、全候補で未検出0の同順位も担い手の証拠としない。
SCP1303	CASP4	L	endocardial cell	endocardial	1	1	33	0.030303030303030304	True	True	判定不能	EC–CM差から全class中の最高は未固定	最高順位の定量既報は未確認	6.1/aux_highest;6.1/gene/CASP4	未確定のclass順位を得ただけでは新しい配置を確定しない。pは既報のpseudobulkと同一視せず、全候補で未検出0の同順位も担い手の証拠としない。
SCP1303	CASP4	p	cardiac muscle cell	cardiomyocyte	9	9	42	0.21428571428571427	True	True	判定不能	EC–CM差から全class中の最高は未固定	最高順位の定量既報は未確認	6.1/aux_highest;6.1/gene/CASP4	未確定のclass順位を得ただけでは新しい配置を確定しない。pは既報のpseudobulkと同一視せず、全候補で未検出0の同順位も担い手の証拠としない。
SCP1303	CASP4	p	macrophage	macrophage_label	6	6	42	0.14285714285714285	True	True	判定不能	EC–CM差から全class中の最高は未固定	最高順位の定量既報は未確認	6.1/aux_highest;6.1/gene/CASP4	未確定のclass順位を得ただけでは新しい配置を確定しない。pは既報のpseudobulkと同一視せず、全候補で未検出0の同順位も担い手の証拠としない。
SCP1303	CASP4	p	fat cell	adipocyte	11	11	29	0.3793103448275862	True	True	判定不能	EC–CM差から全class中の最高は未固定	最高順位の定量既報は未確認	6.1/aux_highest;6.1/gene/CASP4	未確定のclass順位を得ただけでは新しい配置を確定しない。pは既報のpseudobulkと同一視せず、全候補で未検出0の同順位も担い手の証拠としない。
SCP1303	CASP4	p	mesothelial cell	epicardial_mesothelial	2	2	3	0.6666666666666666	True	True	判定不能	EC–CM差から全class中の最高は未固定	最高順位の定量既報は未確認	6.1/aux_highest;6.1/gene/CASP4	未確定のclass順位を得ただけでは新しい配置を確定しない。pは既報のpseudobulkと同一視せず、全候補で未検出0の同順位も担い手の証拠としない。
SCP1303	CASP4	p	endocardial cell	endocardial	4	4	33	0.12121212121212122	True	True	判定不能	EC–CM差から全class中の最高は未固定	最高順位の定量既報は未確認	6.1/aux_highest;6.1/gene/CASP4	未確定のclass順位を得ただけでは新しい配置を確定しない。pは既報のpseudobulkと同一視せず、全候補で未検出0の同順位も担い手の証拠としない。
SCP1303	CASP4	p	endothelial cell of lymphatic vessel	lymphatic	9	9	37	0.24324324324324326	True	True	判定不能	EC–CM差から全class中の最高は未固定	既報候補classと一致	6.1/aux_highest;6.1/gene/CASP4	未確定のclass順位を得ただけでは新しい配置を確定しない。pは既報のpseudobulkと同一視せず、全候補で未検出0の同順位も担い手の証拠としない。
SCP1303	CASP4	p	cardiac ventricle fibroblast	fibroblast	1	1	42	0.023809523809523808	True	True	判定不能	EC–CM差から全class中の最高は未固定	最高順位の定量既報は未確認	6.1/aux_highest;6.1/gene/CASP4	未確定のclass順位を得ただけでは新しい配置を確定しない。pは既報のpseudobulkと同一視せず、全候補で未検出0の同順位も担い手の証拠としない。
SCP1303	CASP5	L	macrophage	macrophage_label	20	20	42	0.47619047619047616	True	True	既見・既報と一致	EC–CM差から全class中の最高は未固定	既報候補classと一致	6.1/aux_highest;6.1/gene/CASP5	事前の既報候補が最高側に現れること自体は新しい配置としない。候補集合がdonorで異なり、co-winnerも含む。
SCP1303	CASP5	L	cardiac muscle cell	cardiomyocyte	18	18	42	0.42857142857142855	True	True	判定不能	EC–CM差から全class中の最高は未固定	最高順位の定量既報は未確認	6.1/aux_highest;6.1/gene/CASP5	未確定のclass順位を得ただけでは新しい配置を確定しない。pは既報のpseudobulkと同一視せず、全候補で未検出0の同順位も担い手の証拠としない。
SCP1303	CASP5	L	fat cell	adipocyte	1	1	29	0.034482758620689655	True	True	判定不能	EC–CM差から全class中の最高は未固定	最高順位の定量既報は未確認	6.1/aux_highest;6.1/gene/CASP5	未確定のclass順位を得ただけでは新しい配置を確定しない。pは既報のpseudobulkと同一視せず、全候補で未検出0の同順位も担い手の証拠としない。
SCP1303	CASP5	L	cardiac neuron	neuron	1	1	38	0.02631578947368421	True	True	判定不能	EC–CM差から全class中の最高は未固定	最高順位の定量既報は未確認	6.1/aux_highest;6.1/gene/CASP5	未確定のclass順位を得ただけでは新しい配置を確定しない。pは既報のpseudobulkと同一視せず、全候補で未検出0の同順位も担い手の証拠としない。
SCP1303	CASP5	L	cardiac ventricle fibroblast	fibroblast	1	1	42	0.023809523809523808	True	True	判定不能	EC–CM差から全class中の最高は未固定	最高順位の定量既報は未確認	6.1/aux_highest;6.1/gene/CASP5	未確定のclass順位を得ただけでは新しい配置を確定しない。pは既報のpseudobulkと同一視せず、全候補で未検出0の同順位も担い手の証拠としない。
SCP1303	CASP5	L	lymphocyte	lymphoid_partial	1	1	42	0.023809523809523808	True	True	判定不能	EC–CM差から全class中の最高は未固定	最高順位の定量既報は未確認	6.1/aux_highest;6.1/gene/CASP5	未確定のclass順位を得ただけでは新しい配置を確定しない。pは既報のpseudobulkと同一視せず、全候補で未検出0の同順位も担い手の証拠としない。
SCP1303	CASP5	p	cardiac muscle cell	cardiomyocyte	36	36	42	0.8571428571428571	True	True	判定不能	EC–CM差から全class中の最高は未固定	最高順位の定量既報は未確認	6.1/aux_highest;6.1/gene/CASP5	未確定のclass順位を得ただけでは新しい配置を確定しない。pは既報のpseudobulkと同一視せず、全候補で未検出0の同順位も担い手の証拠としない。
SCP1303	CASP5	p	macrophage	macrophage_label	6	6	42	0.14285714285714285	True	True	判定不能	EC–CM差から全class中の最高は未固定	既報候補classと一致	6.1/aux_highest;6.1/gene/CASP5	未確定のclass順位を得ただけでは新しい配置を確定しない。pは既報のpseudobulkと同一視せず、全候補で未検出0の同順位も担い手の証拠としない。
SCP1303	GSDMD	L	macrophage	macrophage_label	6	6	42	0.14285714285714285	True	True	既見・既報と一致	EC–CM差から全class中の最高は未固定	既報候補classと一致	6.1/aux_highest;6.1/gene/GSDMD	事前の既報候補が最高側に現れること自体は新しい配置としない。候補集合がdonorで異なり、co-winnerも含む。
SCP1303	GSDMD	L	mast cell	mast	8	8	34	0.23529411764705882	True	True	判定不能	EC–CM差から全class中の最高は未固定	最高順位の定量既報は未確認	6.1/aux_highest;6.1/gene/GSDMD	未確定のclass順位を得ただけでは新しい配置を確定しない。pは既報のpseudobulkと同一視せず、全候補で未検出0の同順位も担い手の証拠としない。
SCP1303	GSDMD	L	cardiac neuron	neuron	4	4	38	0.10526315789473684	True	True	判定不能	EC–CM差から全class中の最高は未固定	最高順位の定量既報は未確認	6.1/aux_highest;6.1/gene/GSDMD	未確定のclass順位を得ただけでは新しい配置を確定しない。pは既報のpseudobulkと同一視せず、全候補で未検出0の同順位も担い手の証拠としない。
SCP1303	GSDMD	L	lymphocyte	lymphoid_partial	11	11	42	0.2619047619047619	True	True	判定不能	EC–CM差から全class中の最高は未固定	最高順位の定量既報は未確認	6.1/aux_highest;6.1/gene/GSDMD	未確定のclass順位を得ただけでは新しい配置を確定しない。pは既報のpseudobulkと同一視せず、全候補で未検出0の同順位も担い手の証拠としない。
SCP1303	GSDMD	L	endocardial cell	endocardial	5	5	33	0.15151515151515152	True	True	判定不能	EC–CM差から全class中の最高は未固定	最高順位の定量既報は未確認	6.1/aux_highest;6.1/gene/GSDMD	未確定のclass順位を得ただけでは新しい配置を確定しない。pは既報のpseudobulkと同一視せず、全候補で未検出0の同順位も担い手の証拠としない。
SCP1303	GSDMD	L	endothelial cell of lymphatic vessel	lymphatic	3	3	37	0.08108108108108109	True	True	判定不能	EC–CM差から全class中の最高は未固定	最高順位の定量既報は未確認	6.1/aux_highest;6.1/gene/GSDMD	未確定のclass順位を得ただけでは新しい配置を確定しない。pは既報のpseudobulkと同一視せず、全候補で未検出0の同順位も担い手の証拠としない。
SCP1303	GSDMD	L	cardiac endothelial cell	endothelium	5	5	42	0.11904761904761904	True	True	既見・既報と一致	EC–CM差から全class中の最高は未固定	既報候補classと一致	6.1/aux_highest;6.1/gene/GSDMD	事前の既報候補が最高側に現れること自体は新しい配置としない。候補集合がdonorで異なり、co-winnerも含む。
SCP1303	GSDMD	p	macrophage	macrophage_label	13	13	42	0.30952380952380953	True	True	判定不能	EC–CM差から全class中の最高は未固定	既報候補classと一致	6.1/aux_highest;6.1/gene/GSDMD	未確定のclass順位を得ただけでは新しい配置を確定しない。pは既報のpseudobulkと同一視せず、全候補で未検出0の同順位も担い手の証拠としない。
SCP1303	GSDMD	p	endocardial cell	endocardial	13	13	33	0.3939393939393939	True	True	判定不能	EC–CM差から全class中の最高は未固定	最高順位の定量既報は未確認	6.1/aux_highest;6.1/gene/GSDMD	未確定のclass順位を得ただけでは新しい配置を確定しない。pは既報のpseudobulkと同一視せず、全候補で未検出0の同順位も担い手の証拠としない。
SCP1303	GSDMD	p	cardiac neuron	neuron	3	3	38	0.07894736842105263	True	True	判定不能	EC–CM差から全class中の最高は未固定	最高順位の定量既報は未確認	6.1/aux_highest;6.1/gene/GSDMD	未確定のclass順位を得ただけでは新しい配置を確定しない。pは既報のpseudobulkと同一視せず、全候補で未検出0の同順位も担い手の証拠としない。
SCP1303	GSDMD	p	mesothelial cell	epicardial_mesothelial	2	2	3	0.6666666666666666	True	True	判定不能	EC–CM差から全class中の最高は未固定	最高順位の定量既報は未確認	6.1/aux_highest;6.1/gene/GSDMD	未確定のclass順位を得ただけでは新しい配置を確定しない。pは既報のpseudobulkと同一視せず、全候補で未検出0の同順位も担い手の証拠としない。
SCP1303	GSDMD	p	endothelial cell of lymphatic vessel	lymphatic	7	7	37	0.1891891891891892	True	True	判定不能	EC–CM差から全class中の最高は未固定	最高順位の定量既報は未確認	6.1/aux_highest;6.1/gene/GSDMD	未確定のclass順位を得ただけでは新しい配置を確定しない。pは既報のpseudobulkと同一視せず、全候補で未検出0の同順位も担い手の証拠としない。
SCP1303	GSDMD	p	mast cell	mast	3	3	34	0.08823529411764706	True	True	判定不能	EC–CM差から全class中の最高は未固定	最高順位の定量既報は未確認	6.1/aux_highest;6.1/gene/GSDMD	未確定のclass順位を得ただけでは新しい配置を確定しない。pは既報のpseudobulkと同一視せず、全候補で未検出0の同順位も担い手の証拠としない。
SCP1303	GSDMD	p	fat cell	adipocyte	1	1	29	0.034482758620689655	True	True	判定不能	EC–CM差から全class中の最高は未固定	最高順位の定量既報は未確認	6.1/aux_highest;6.1/gene/GSDMD	未確定のclass順位を得ただけでは新しい配置を確定しない。pは既報のpseudobulkと同一視せず、全候補で未検出0の同順位も担い手の証拠としない。
GSE183852_Nuclei	IL18	L	Macrophages	macrophage_label	27	27	38	0.7105263157894737	True	True	既見・既報と一致	EC–CM差から全class中の最高は未固定	既報候補classと一致	6.1/aux_highest;6.1/gene/IL18	事前の既報候補が最高側に現れること自体は新しい配置としない。候補集合がdonorで異なり、co-winnerも含む。
GSE183852_Nuclei	IL18	L	Mast_Cells	mast	4	4	16	0.25	True	True	判定不能	EC–CM差から全class中の最高は未固定	最高順位の定量既報は未確認	6.1/aux_highest;6.1/gene/IL18	未確定のclass順位を得ただけでは新しい配置を確定しない。pは既報のpseudobulkと同一視せず、全候補で未検出0の同順位も担い手の証拠としない。
GSE183852_Nuclei	IL18	L	Epicardium	epicardial_mesothelial	7	7	11	0.6363636363636364	True	True	既見・既報と一致	EC–CM差から全class中の最高は未固定	既報候補classと一致	6.1/aux_highest;6.1/gene/IL18	事前の既報候補が最高側に現れること自体は新しい配置としない。候補集合がdonorで異なり、co-winnerも含む。
GSE183852_Nuclei	IL18	p	Macrophages	macrophage_label	24	24	38	0.631578947368421	True	True	判定不能	EC–CM差から全class中の最高は未固定	既報候補classと一致	6.1/aux_highest;6.1/gene/IL18	未確定のclass順位を得ただけでは新しい配置を確定しない。pは既報のpseudobulkと同一視せず、全候補で未検出0の同順位も担い手の証拠としない。
GSE183852_Nuclei	IL18	p	Mast_Cells	mast	6	6	16	0.375	True	True	判定不能	EC–CM差から全class中の最高は未固定	最高順位の定量既報は未確認	6.1/aux_highest;6.1/gene/IL18	未確定のclass順位を得ただけでは新しい配置を確定しない。pは既報のpseudobulkと同一視せず、全候補で未検出0の同順位も担い手の証拠としない。
GSE183852_Nuclei	IL18	p	Epicardium	epicardial_mesothelial	8	8	11	0.7272727272727273	True	True	判定不能	EC–CM差から全class中の最高は未固定	既報候補classと一致	6.1/aux_highest;6.1/gene/IL18	未確定のclass順位を得ただけでは新しい配置を確定しない。pは既報のpseudobulkと同一視せず、全候補で未検出0の同順位も担い手の証拠としない。
GSE183852_Nuclei	IL18R1	L	T/NK_Cells	lymphoid_partial	14	14	32	0.4375	True	True	判定不能	EC–CM差から全class中の最高は未固定	最高順位の定量既報は未確認	6.1/aux_highest;6.1/gene/IL18R1	未確定のclass順位を得ただけでは新しい配置を確定しない。pは既報のpseudobulkと同一視せず、全候補で未検出0の同順位も担い手の証拠としない。
GSE183852_Nuclei	IL18R1	L	Endocardium	endocardial	4	4	34	0.11764705882352941	True	True	既見・既報と一致	EC–CM差から全class中の最高は未固定	既報候補classと一致	6.1/aux_highest;6.1/gene/IL18R1	事前の既報候補が最高側に現れること自体は新しい配置としない。候補集合がdonorで異なり、co-winnerも含む。
GSE183852_Nuclei	IL18R1	L	Mast_Cells	mast	16	16	16	1.0	True	True	既見・既報と一致	EC–CM差から全class中の最高は未固定	既報候補classと一致	6.1/aux_highest;6.1/gene/IL18R1	事前の既報候補が最高側に現れること自体は新しい配置としない。候補集合がdonorで異なり、co-winnerも含む。
GSE183852_Nuclei	IL18R1	L	Pericytes	pericyte	1	1	38	0.02631578947368421	True	True	判定不能	EC–CM差から全class中の最高は未固定	最高順位の定量既報は未確認	6.1/aux_highest;6.1/gene/IL18R1	未確定のclass順位を得ただけでは新しい配置を確定しない。pは既報のpseudobulkと同一視せず、全候補で未検出0の同順位も担い手の証拠としない。
GSE183852_Nuclei	IL18R1	L	Macrophages	macrophage_label	2	2	38	0.05263157894736842	True	True	判定不能	EC–CM差から全class中の最高は未固定	最高順位の定量既報は未確認	6.1/aux_highest;6.1/gene/IL18R1	未確定のclass順位を得ただけでは新しい配置を確定しない。pは既報のpseudobulkと同一視せず、全候補で未検出0の同順位も担い手の証拠としない。
GSE183852_Nuclei	IL18R1	L	Endothelium	endothelium	1	1	38	0.02631578947368421	True	True	判定不能	EC–CM差から全class中の最高は未固定	最高順位の定量既報は未確認	6.1/aux_highest;6.1/gene/IL18R1	未確定のclass順位を得ただけでは新しい配置を確定しない。pは既報のpseudobulkと同一視せず、全候補で未検出0の同順位も担い手の証拠としない。
GSE183852_Nuclei	IL18R1	p	Endocardium	endocardial	11	11	34	0.3235294117647059	True	True	判定不能	EC–CM差から全class中の最高は未固定	既報候補classと一致	6.1/aux_highest;6.1/gene/IL18R1	未確定のclass順位を得ただけでは新しい配置を確定しない。pは既報のpseudobulkと同一視せず、全候補で未検出0の同順位も担い手の証拠としない。
GSE183852_Nuclei	IL18R1	p	T/NK_Cells	lymphoid_partial	9	9	32	0.28125	True	True	判定不能	EC–CM差から全class中の最高は未固定	最高順位の定量既報は未確認	6.1/aux_highest;6.1/gene/IL18R1	未確定のclass順位を得ただけでは新しい配置を確定しない。pは既報のpseudobulkと同一視せず、全候補で未検出0の同順位も担い手の証拠としない。
GSE183852_Nuclei	IL18R1	p	Mast_Cells	mast	16	16	16	1.0	True	True	判定不能	EC–CM差から全class中の最高は未固定	既報候補classと一致	6.1/aux_highest;6.1/gene/IL18R1	未確定のclass順位を得ただけでは新しい配置を確定しない。pは既報のpseudobulkと同一視せず、全候補で未検出0の同順位も担い手の証拠としない。
GSE183852_Nuclei	IL18R1	p	Macrophages	macrophage_label	1	1	38	0.02631578947368421	True	True	判定不能	EC–CM差から全class中の最高は未固定	最高順位の定量既報は未確認	6.1/aux_highest;6.1/gene/IL18R1	未確定のclass順位を得ただけでは新しい配置を確定しない。pは既報のpseudobulkと同一視せず、全候補で未検出0の同順位も担い手の証拠としない。
GSE183852_Nuclei	IL18R1	p	Endothelium	endothelium	1	1	38	0.02631578947368421	True	True	判定不能	EC–CM差から全class中の最高は未固定	最高順位の定量既報は未確認	6.1/aux_highest;6.1/gene/IL18R1	未確定のclass順位を得ただけでは新しい配置を確定しない。pは既報のpseudobulkと同一視せず、全候補で未検出0の同順位も担い手の証拠としない。
GSE183852_Nuclei	IL18RAP	L	T/NK_Cells	lymphoid_partial	32	32	32	1.0	True	True	既見・既報と一致	EC–CM差から全class中の最高は未固定	既報候補classと一致	6.1/aux_highest;6.1/gene/IL18RAP	事前の既報候補が最高側に現れること自体は新しい配置としない。候補集合がdonorで異なり、co-winnerも含む。
GSE183852_Nuclei	IL18RAP	L	Endocardium	endocardial	3	3	34	0.08823529411764706	True	True	判定不能	EC–CM差から全class中の最高は未固定	最高順位の定量既報は未確認	6.1/aux_highest;6.1/gene/IL18RAP	未確定のclass順位を得ただけでは新しい配置を確定しない。pは既報のpseudobulkと同一視せず、全候補で未検出0の同順位も担い手の証拠としない。
GSE183852_Nuclei	IL18RAP	L	Mast_Cells	mast	1	1	16	0.0625	True	True	判定不能	EC–CM差から全class中の最高は未固定	最高順位の定量既報は未確認	6.1/aux_highest;6.1/gene/IL18RAP	未確定のclass順位を得ただけでは新しい配置を確定しない。pは既報のpseudobulkと同一視せず、全候補で未検出0の同順位も担い手の証拠としない。
GSE183852_Nuclei	IL18RAP	L	Macrophages	macrophage_label	2	1	38	0.05263157894736842	True	True	判定不能	EC–CM差から全class中の最高は未固定	最高順位の定量既報は未確認	6.1/aux_highest;6.1/gene/IL18RAP	未確定のclass順位を得ただけでは新しい配置を確定しない。pは既報のpseudobulkと同一視せず、全候補で未検出0の同順位も担い手の証拠としない。
GSE183852_Nuclei	IL18RAP	L	Cardiomyocytes	cardiomyocyte	1	0	38	0.02631578947368421	True	True	判定不能	EC–CM差から全class中の最高は未固定	最高順位の定量既報は未確認	6.1/aux_highest;6.1/gene/IL18RAP	未確定のclass順位を得ただけでは新しい配置を確定しない。pは既報のpseudobulkと同一視せず、全候補で未検出0の同順位も担い手の証拠としない。
GSE183852_Nuclei	IL18RAP	L	Endothelium	endothelium	1	0	38	0.02631578947368421	True	True	判定不能	EC–CM差から全class中の最高は未固定	最高順位の定量既報は未確認	6.1/aux_highest;6.1/gene/IL18RAP	未確定のclass順位を得ただけでは新しい配置を確定しない。pは既報のpseudobulkと同一視せず、全候補で未検出0の同順位も担い手の証拠としない。
GSE183852_Nuclei	IL18RAP	L	Fibroblasts	fibroblast	1	0	38	0.02631578947368421	True	True	判定不能	EC–CM差から全class中の最高は未固定	最高順位の定量既報は未確認	6.1/aux_highest;6.1/gene/IL18RAP	未確定のclass順位を得ただけでは新しい配置を確定しない。pは既報のpseudobulkと同一視せず、全候補で未検出0の同順位も担い手の証拠としない。
GSE183852_Nuclei	IL18RAP	L	Lymphatic	lymphatic	1	0	24	0.041666666666666664	True	True	判定不能	EC–CM差から全class中の最高は未固定	最高順位の定量既報は未確認	6.1/aux_highest;6.1/gene/IL18RAP	未確定のclass順位を得ただけでは新しい配置を確定しない。pは既報のpseudobulkと同一視せず、全候補で未検出0の同順位も担い手の証拠としない。
GSE183852_Nuclei	IL18RAP	L	Pericytes	pericyte	1	0	38	0.02631578947368421	True	True	判定不能	EC–CM差から全class中の最高は未固定	最高順位の定量既報は未確認	6.1/aux_highest;6.1/gene/IL18RAP	未確定のclass順位を得ただけでは新しい配置を確定しない。pは既報のpseudobulkと同一視せず、全候補で未検出0の同順位も担い手の証拠としない。
GSE183852_Nuclei	IL18RAP	L	Smooth_Muscle	smooth_muscle	1	0	37	0.02702702702702703	True	True	判定不能	EC–CM差から全class中の最高は未固定	最高順位の定量既報は未確認	6.1/aux_highest;6.1/gene/IL18RAP	未確定のclass順位を得ただけでは新しい配置を確定しない。pは既報のpseudobulkと同一視せず、全候補で未検出0の同順位も担い手の証拠としない。
GSE183852_Nuclei	IL18RAP	p	T/NK_Cells	lymphoid_partial	31	31	32	0.96875	True	True	判定不能	EC–CM差から全class中の最高は未固定	既報候補classと一致	6.1/aux_highest;6.1/gene/IL18RAP	未確定のclass順位を得ただけでは新しい配置を確定しない。pは既報のpseudobulkと同一視せず、全候補で未検出0の同順位も担い手の証拠としない。
GSE183852_Nuclei	IL18RAP	p	Endocardium	endocardial	3	3	34	0.08823529411764706	True	True	判定不能	EC–CM差から全class中の最高は未固定	最高順位の定量既報は未確認	6.1/aux_highest;6.1/gene/IL18RAP	未確定のclass順位を得ただけでは新しい配置を確定しない。pは既報のpseudobulkと同一視せず、全候補で未検出0の同順位も担い手の証拠としない。
GSE183852_Nuclei	IL18RAP	p	Mast_Cells	mast	2	2	16	0.125	True	True	判定不能	EC–CM差から全class中の最高は未固定	最高順位の定量既報は未確認	6.1/aux_highest;6.1/gene/IL18RAP	未確定のclass順位を得ただけでは新しい配置を確定しない。pは既報のpseudobulkと同一視せず、全候補で未検出0の同順位も担い手の証拠としない。
GSE183852_Nuclei	IL18RAP	p	Macrophages	macrophage_label	2	1	38	0.05263157894736842	True	True	判定不能	EC–CM差から全class中の最高は未固定	最高順位の定量既報は未確認	6.1/aux_highest;6.1/gene/IL18RAP	未確定のclass順位を得ただけでは新しい配置を確定しない。pは既報のpseudobulkと同一視せず、全候補で未検出0の同順位も担い手の証拠としない。
GSE183852_Nuclei	IL18RAP	p	Cardiomyocytes	cardiomyocyte	1	0	38	0.02631578947368421	True	True	判定不能	EC–CM差から全class中の最高は未固定	最高順位の定量既報は未確認	6.1/aux_highest;6.1/gene/IL18RAP	未確定のclass順位を得ただけでは新しい配置を確定しない。pは既報のpseudobulkと同一視せず、全候補で未検出0の同順位も担い手の証拠としない。
GSE183852_Nuclei	IL18RAP	p	Endothelium	endothelium	1	0	38	0.02631578947368421	True	True	判定不能	EC–CM差から全class中の最高は未固定	最高順位の定量既報は未確認	6.1/aux_highest;6.1/gene/IL18RAP	未確定のclass順位を得ただけでは新しい配置を確定しない。pは既報のpseudobulkと同一視せず、全候補で未検出0の同順位も担い手の証拠としない。
GSE183852_Nuclei	IL18RAP	p	Fibroblasts	fibroblast	1	0	38	0.02631578947368421	True	True	判定不能	EC–CM差から全class中の最高は未固定	最高順位の定量既報は未確認	6.1/aux_highest;6.1/gene/IL18RAP	未確定のclass順位を得ただけでは新しい配置を確定しない。pは既報のpseudobulkと同一視せず、全候補で未検出0の同順位も担い手の証拠としない。
GSE183852_Nuclei	IL18RAP	p	Lymphatic	lymphatic	1	0	24	0.041666666666666664	True	True	判定不能	EC–CM差から全class中の最高は未固定	最高順位の定量既報は未確認	6.1/aux_highest;6.1/gene/IL18RAP	未確定のclass順位を得ただけでは新しい配置を確定しない。pは既報のpseudobulkと同一視せず、全候補で未検出0の同順位も担い手の証拠としない。
GSE183852_Nuclei	IL18RAP	p	Pericytes	pericyte	1	0	38	0.02631578947368421	True	True	判定不能	EC–CM差から全class中の最高は未固定	最高順位の定量既報は未確認	6.1/aux_highest;6.1/gene/IL18RAP	未確定のclass順位を得ただけでは新しい配置を確定しない。pは既報のpseudobulkと同一視せず、全候補で未検出0の同順位も担い手の証拠としない。
GSE183852_Nuclei	IL18RAP	p	Smooth_Muscle	smooth_muscle	1	0	37	0.02702702702702703	True	True	判定不能	EC–CM差から全class中の最高は未固定	最高順位の定量既報は未確認	6.1/aux_highest;6.1/gene/IL18RAP	未確定のclass順位を得ただけでは新しい配置を確定しない。pは既報のpseudobulkと同一視せず、全候補で未検出0の同順位も担い手の証拠としない。
GSE183852_Nuclei	IL18BP	L	T/NK_Cells	lymphoid_partial	6	6	32	0.1875	True	True	判定不能	EC–CM差から全class中の最高は未固定	最高順位の定量既報は未確認	6.1/aux_highest;6.1/gene/IL18BP	未確定のclass順位を得ただけでは新しい配置を確定しない。pは既報のpseudobulkと同一視せず、全候補で未検出0の同順位も担い手の証拠としない。
GSE183852_Nuclei	IL18BP	L	Monocytes	monocytes	3	3	7	0.42857142857142855	True	True	判定不能	EC–CM差から全class中の最高は未固定	最高順位の定量既報は未確認	6.1/aux_highest;6.1/gene/IL18BP	未確定のclass順位を得ただけでは新しい配置を確定しない。pは既報のpseudobulkと同一視せず、全候補で未検出0の同順位も担い手の証拠としない。
GSE183852_Nuclei	IL18BP	L	Endocardium	endocardial	7	7	34	0.20588235294117646	True	True	判定不能	EC–CM差から全class中の最高は未固定	最高順位の定量既報は未確認	6.1/aux_highest;6.1/gene/IL18BP	未確定のclass順位を得ただけでは新しい配置を確定しない。pは既報のpseudobulkと同一視せず、全候補で未検出0の同順位も担い手の証拠としない。
GSE183852_Nuclei	IL18BP	L	Endothelium	endothelium	15	15	38	0.39473684210526316	True	True	判定不能	EC–CM差から全class中の最高は未固定	最高順位の定量既報は未確認	6.1/aux_highest;6.1/gene/IL18BP	未確定のclass順位を得ただけでは新しい配置を確定しない。pは既報のpseudobulkと同一視せず、全候補で未検出0の同順位も担い手の証拠としない。
GSE183852_Nuclei	IL18BP	L	Mast_Cells	mast	1	1	16	0.0625	True	True	判定不能	EC–CM差から全class中の最高は未固定	最高順位の定量既報は未確認	6.1/aux_highest;6.1/gene/IL18BP	未確定のclass順位を得ただけでは新しい配置を確定しない。pは既報のpseudobulkと同一視せず、全候補で未検出0の同順位も担い手の証拠としない。
GSE183852_Nuclei	IL18BP	L	Lymphatic	lymphatic	4	4	24	0.16666666666666666	True	True	判定不能	EC–CM差から全class中の最高は未固定	最高順位の定量既報は未確認	6.1/aux_highest;6.1/gene/IL18BP	未確定のclass順位を得ただけでは新しい配置を確定しない。pは既報のpseudobulkと同一視せず、全候補で未検出0の同順位も担い手の証拠としない。
GSE183852_Nuclei	IL18BP	L	Smooth_Muscle	smooth_muscle	2	2	37	0.05405405405405406	True	True	判定不能	EC–CM差から全class中の最高は未固定	最高順位の定量既報は未確認	6.1/aux_highest;6.1/gene/IL18BP	未確定のclass順位を得ただけでは新しい配置を確定しない。pは既報のpseudobulkと同一視せず、全候補で未検出0の同順位も担い手の証拠としない。
GSE183852_Nuclei	IL18BP	p	Endocardium	endocardial	19	19	34	0.5588235294117647	True	True	判定不能	EC–CM差から全class中の最高は未固定	最高順位の定量既報は未確認	6.1/aux_highest;6.1/gene/IL18BP	未確定のclass順位を得ただけでは新しい配置を確定しない。pは既報のpseudobulkと同一視せず、全候補で未検出0の同順位も担い手の証拠としない。
GSE183852_Nuclei	IL18BP	p	Adipocytes	adipocyte	2	2	9	0.2222222222222222	True	True	判定不能	EC–CM差から全class中の最高は未固定	最高順位の定量既報は未確認	6.1/aux_highest;6.1/gene/IL18BP	未確定のclass順位を得ただけでは新しい配置を確定しない。pは既報のpseudobulkと同一視せず、全候補で未検出0の同順位も担い手の証拠としない。
GSE183852_Nuclei	IL18BP	p	Endothelium	endothelium	6	6	38	0.15789473684210525	True	True	判定不能	EC–CM差から全class中の最高は未固定	最高順位の定量既報は未確認	6.1/aux_highest;6.1/gene/IL18BP	未確定のclass順位を得ただけでは新しい配置を確定しない。pは既報のpseudobulkと同一視せず、全候補で未検出0の同順位も担い手の証拠としない。
GSE183852_Nuclei	IL18BP	p	Monocytes	monocytes	2	2	7	0.2857142857142857	True	True	判定不能	EC–CM差から全class中の最高は未固定	最高順位の定量既報は未確認	6.1/aux_highest;6.1/gene/IL18BP	未確定のclass順位を得ただけでは新しい配置を確定しない。pは既報のpseudobulkと同一視せず、全候補で未検出0の同順位も担い手の証拠としない。
GSE183852_Nuclei	IL18BP	p	Mast_Cells	mast	1	1	16	0.0625	True	True	判定不能	EC–CM差から全class中の最高は未固定	最高順位の定量既報は未確認	6.1/aux_highest;6.1/gene/IL18BP	未確定のclass順位を得ただけでは新しい配置を確定しない。pは既報のpseudobulkと同一視せず、全候補で未検出0の同順位も担い手の証拠としない。
GSE183852_Nuclei	IL18BP	p	Lymphatic	lymphatic	3	3	24	0.125	True	True	判定不能	EC–CM差から全class中の最高は未固定	最高順位の定量既報は未確認	6.1/aux_highest;6.1/gene/IL18BP	未確定のclass順位を得ただけでは新しい配置を確定しない。pは既報のpseudobulkと同一視せず、全候補で未検出0の同順位も担い手の証拠としない。
GSE183852_Nuclei	IL18BP	p	Smooth_Muscle	smooth_muscle	3	3	37	0.08108108108108109	True	True	判定不能	EC–CM差から全class中の最高は未固定	最高順位の定量既報は未確認	6.1/aux_highest;6.1/gene/IL18BP	未確定のclass順位を得ただけでは新しい配置を確定しない。pは既報のpseudobulkと同一視せず、全候補で未検出0の同順位も担い手の証拠としない。
GSE183852_Nuclei	IL18BP	p	T/NK_Cells	lymphoid_partial	2	2	32	0.0625	True	True	判定不能	EC–CM差から全class中の最高は未固定	最高順位の定量既報は未確認	6.1/aux_highest;6.1/gene/IL18BP	未確定のclass順位を得ただけでは新しい配置を確定しない。pは既報のpseudobulkと同一視せず、全候補で未検出0の同順位も担い手の証拠としない。
GSE183852_Nuclei	CASP1	L	Monocytes	monocytes	7	7	7	1.0	True	True	判定不能	EC–CM差から全class中の最高は未固定	最高順位の定量既報は未確認	6.1/aux_highest;6.1/gene/CASP1	未確定のclass順位を得ただけでは新しい配置を確定しない。pは既報のpseudobulkと同一視せず、全候補で未検出0の同順位も担い手の証拠としない。
GSE183852_Nuclei	CASP1	L	Macrophages	macrophage_label	18	18	38	0.47368421052631576	True	True	既見・既報と一致	EC–CM差から全class中の最高は未固定	既報候補classと一致	6.1/aux_highest;6.1/gene/CASP1	事前の既報候補が最高側に現れること自体は新しい配置としない。候補集合がdonorで異なり、co-winnerも含む。
GSE183852_Nuclei	CASP1	L	T/NK_Cells	lymphoid_partial	13	13	32	0.40625	True	True	既見・既報と一致	EC–CM差から全class中の最高は未固定	既報候補classと一致	6.1/aux_highest;6.1/gene/CASP1	事前の既報候補が最高側に現れること自体は新しい配置としない。候補集合がdonorで異なり、co-winnerも含む。
GSE183852_Nuclei	CASP1	p	Monocytes	monocytes	7	7	7	1.0	True	True	判定不能	EC–CM差から全class中の最高は未固定	最高順位の定量既報は未確認	6.1/aux_highest;6.1/gene/CASP1	未確定のclass順位を得ただけでは新しい配置を確定しない。pは既報のpseudobulkと同一視せず、全候補で未検出0の同順位も担い手の証拠としない。
GSE183852_Nuclei	CASP1	p	Macrophages	macrophage_label	26	26	38	0.6842105263157895	True	True	判定不能	EC–CM差から全class中の最高は未固定	既報候補classと一致	6.1/aux_highest;6.1/gene/CASP1	未確定のclass順位を得ただけでは新しい配置を確定しない。pは既報のpseudobulkと同一視せず、全候補で未検出0の同順位も担い手の証拠としない。
GSE183852_Nuclei	CASP1	p	T/NK_Cells	lymphoid_partial	5	5	32	0.15625	True	True	判定不能	EC–CM差から全class中の最高は未固定	既報候補classと一致	6.1/aux_highest;6.1/gene/CASP1	未確定のclass順位を得ただけでは新しい配置を確定しない。pは既報のpseudobulkと同一視せず、全候補で未検出0の同順位も担い手の証拠としない。
GSE183852_Nuclei	CASP4	L	Lymphatic	lymphatic	10	10	24	0.4166666666666667	True	True	既見・既報と一致	EC–CM差から全class中の最高は未固定	既報候補classと一致	6.1/aux_highest;6.1/gene/CASP4	事前の既報候補が最高側に現れること自体は新しい配置としない。候補集合がdonorで異なり、co-winnerも含む。
GSE183852_Nuclei	CASP4	L	Endothelium	endothelium	16	16	38	0.42105263157894735	True	True	既見・既報と一致	EC–CM差から全class中の最高は未固定	既報候補classと一致	6.1/aux_highest;6.1/gene/CASP4	事前の既報候補が最高側に現れること自体は新しい配置としない。候補集合がdonorで異なり、co-winnerも含む。
GSE183852_Nuclei	CASP4	L	T/NK_Cells	lymphoid_partial	7	7	32	0.21875	True	True	既見・既報と一致	EC–CM差から全class中の最高は未固定	既報候補classと一致	6.1/aux_highest;6.1/gene/CASP4	事前の既報候補が最高側に現れること自体は新しい配置としない。候補集合がdonorで異なり、co-winnerも含む。
GSE183852_Nuclei	CASP4	L	Epicardium	epicardial_mesothelial	2	2	11	0.18181818181818182	True	True	判定不能	EC–CM差から全class中の最高は未固定	最高順位の定量既報は未確認	6.1/aux_highest;6.1/gene/CASP4	未確定のclass順位を得ただけでは新しい配置を確定しない。pは既報のpseudobulkと同一視せず、全候補で未検出0の同順位も担い手の証拠としない。
GSE183852_Nuclei	CASP4	L	Macrophages	macrophage_label	2	2	38	0.05263157894736842	True	True	判定不能	EC–CM差から全class中の最高は未固定	最高順位の定量既報は未確認	6.1/aux_highest;6.1/gene/CASP4	未確定のclass順位を得ただけでは新しい配置を確定しない。pは既報のpseudobulkと同一視せず、全候補で未検出0の同順位も担い手の証拠としない。
GSE183852_Nuclei	CASP4	L	Monocytes	monocytes	1	1	7	0.14285714285714285	True	True	判定不能	EC–CM差から全class中の最高は未固定	最高順位の定量既報は未確認	6.1/aux_highest;6.1/gene/CASP4	未確定のclass順位を得ただけでは新しい配置を確定しない。pは既報のpseudobulkと同一視せず、全候補で未検出0の同順位も担い手の証拠としない。
GSE183852_Nuclei	CASP4	p	Lymphatic	lymphatic	13	13	24	0.5416666666666666	True	True	判定不能	EC–CM差から全class中の最高は未固定	既報候補classと一致	6.1/aux_highest;6.1/gene/CASP4	未確定のclass順位を得ただけでは新しい配置を確定しない。pは既報のpseudobulkと同一視せず、全候補で未検出0の同順位も担い手の証拠としない。
GSE183852_Nuclei	CASP4	p	Endocardium	endocardial	2	2	34	0.058823529411764705	True	True	判定不能	EC–CM差から全class中の最高は未固定	最高順位の定量既報は未確認	6.1/aux_highest;6.1/gene/CASP4	未確定のclass順位を得ただけでは新しい配置を確定しない。pは既報のpseudobulkと同一視せず、全候補で未検出0の同順位も担い手の証拠としない。
GSE183852_Nuclei	CASP4	p	Endothelium	endothelium	6	6	38	0.15789473684210525	True	True	判定不能	EC–CM差から全class中の最高は未固定	既報候補classと一致	6.1/aux_highest;6.1/gene/CASP4	未確定のclass順位を得ただけでは新しい配置を確定しない。pは既報のpseudobulkと同一視せず、全候補で未検出0の同順位も担い手の証拠としない。
GSE183852_Nuclei	CASP4	p	Epicardium	epicardial_mesothelial	7	7	11	0.6363636363636364	True	True	判定不能	EC–CM差から全class中の最高は未固定	最高順位の定量既報は未確認	6.1/aux_highest;6.1/gene/CASP4	未確定のclass順位を得ただけでは新しい配置を確定しない。pは既報のpseudobulkと同一視せず、全候補で未検出0の同順位も担い手の証拠としない。
GSE183852_Nuclei	CASP4	p	Adipocytes	adipocyte	5	5	9	0.5555555555555556	True	True	判定不能	EC–CM差から全class中の最高は未固定	最高順位の定量既報は未確認	6.1/aux_highest;6.1/gene/CASP4	未確定のclass順位を得ただけでは新しい配置を確定しない。pは既報のpseudobulkと同一視せず、全候補で未検出0の同順位も担い手の証拠としない。
GSE183852_Nuclei	CASP4	p	Macrophages	macrophage_label	1	1	38	0.02631578947368421	True	True	判定不能	EC–CM差から全class中の最高は未固定	最高順位の定量既報は未確認	6.1/aux_highest;6.1/gene/CASP4	未確定のclass順位を得ただけでは新しい配置を確定しない。pは既報のpseudobulkと同一視せず、全候補で未検出0の同順位も担い手の証拠としない。
GSE183852_Nuclei	CASP4	p	T/NK_Cells	lymphoid_partial	1	1	32	0.03125	True	True	判定不能	EC–CM差から全class中の最高は未固定	既報候補classと一致	6.1/aux_highest;6.1/gene/CASP4	未確定のclass順位を得ただけでは新しい配置を確定しない。pは既報のpseudobulkと同一視せず、全候補で未検出0の同順位も担い手の証拠としない。
GSE183852_Nuclei	CASP4	p	Neurons	neuron	1	1	22	0.045454545454545456	True	True	判定不能	EC–CM差から全class中の最高は未固定	最高順位の定量既報は未確認	6.1/aux_highest;6.1/gene/CASP4	未確定のclass順位を得ただけでは新しい配置を確定しない。pは既報のpseudobulkと同一視せず、全候補で未検出0の同順位も担い手の証拠としない。
GSE183852_Nuclei	CASP4	p	Fibroblasts	fibroblast	2	2	38	0.05263157894736842	True	True	判定不能	EC–CM差から全class中の最高は未固定	最高順位の定量既報は未確認	6.1/aux_highest;6.1/gene/CASP4	未確定のclass順位を得ただけでは新しい配置を確定しない。pは既報のpseudobulkと同一視せず、全候補で未検出0の同順位も担い手の証拠としない。
GSE183852_Nuclei	CASP5	L	Monocytes	monocytes	7	7	7	1.0	True	True	既見・既報と一致	EC–CM差から全class中の最高は未固定	既報候補classと一致	6.1/aux_highest;6.1/gene/CASP5	事前の既報候補が最高側に現れること自体は新しい配置としない。候補集合がdonorで異なり、co-winnerも含む。
GSE183852_Nuclei	CASP5	L	Fibroblasts	fibroblast	3	3	38	0.07894736842105263	True	True	判定不能	EC–CM差から全class中の最高は未固定	最高順位の定量既報は未確認	6.1/aux_highest;6.1/gene/CASP5	未確定のclass順位を得ただけでは新しい配置を確定しない。pは既報のpseudobulkと同一視せず、全候補で未検出0の同順位も担い手の証拠としない。
GSE183852_Nuclei	CASP5	L	T/NK_Cells	lymphoid_partial	1	1	32	0.03125	True	True	判定不能	EC–CM差から全class中の最高は未固定	最高順位の定量既報は未確認	6.1/aux_highest;6.1/gene/CASP5	未確定のclass順位を得ただけでは新しい配置を確定しない。pは既報のpseudobulkと同一視せず、全候補で未検出0の同順位も担い手の証拠としない。
GSE183852_Nuclei	CASP5	L	Macrophages	macrophage_label	19	19	38	0.5	True	True	既見・既報と一致	EC–CM差から全class中の最高は未固定	既報候補classと一致	6.1/aux_highest;6.1/gene/CASP5	事前の既報候補が最高側に現れること自体は新しい配置としない。候補集合がdonorで異なり、co-winnerも含む。
GSE183852_Nuclei	CASP5	L	Endothelium	endothelium	5	5	38	0.13157894736842105	True	True	判定不能	EC–CM差から全class中の最高は未固定	最高順位の定量既報は未確認	6.1/aux_highest;6.1/gene/CASP5	未確定のclass順位を得ただけでは新しい配置を確定しない。pは既報のpseudobulkと同一視せず、全候補で未検出0の同順位も担い手の証拠としない。
GSE183852_Nuclei	CASP5	L	Mast_Cells	mast	2	2	16	0.125	True	True	判定不能	EC–CM差から全class中の最高は未固定	最高順位の定量既報は未確認	6.1/aux_highest;6.1/gene/CASP5	未確定のclass順位を得ただけでは新しい配置を確定しない。pは既報のpseudobulkと同一視せず、全候補で未検出0の同順位も担い手の証拠としない。
GSE183852_Nuclei	CASP5	L	Endocardium	endocardial	1	1	34	0.029411764705882353	True	True	判定不能	EC–CM差から全class中の最高は未固定	最高順位の定量既報は未確認	6.1/aux_highest;6.1/gene/CASP5	未確定のclass順位を得ただけでは新しい配置を確定しない。pは既報のpseudobulkと同一視せず、全候補で未検出0の同順位も担い手の証拠としない。
GSE183852_Nuclei	CASP5	p	Monocytes	monocytes	7	7	7	1.0	True	True	判定不能	EC–CM差から全class中の最高は未固定	既報候補classと一致	6.1/aux_highest;6.1/gene/CASP5	未確定のclass順位を得ただけでは新しい配置を確定しない。pは既報のpseudobulkと同一視せず、全候補で未検出0の同順位も担い手の証拠としない。
GSE183852_Nuclei	CASP5	p	Fibroblasts	fibroblast	4	4	38	0.10526315789473684	True	True	判定不能	EC–CM差から全class中の最高は未固定	最高順位の定量既報は未確認	6.1/aux_highest;6.1/gene/CASP5	未確定のclass順位を得ただけでは新しい配置を確定しない。pは既報のpseudobulkと同一視せず、全候補で未検出0の同順位も担い手の証拠としない。
GSE183852_Nuclei	CASP5	p	T/NK_Cells	lymphoid_partial	1	1	32	0.03125	True	True	判定不能	EC–CM差から全class中の最高は未固定	最高順位の定量既報は未確認	6.1/aux_highest;6.1/gene/CASP5	未確定のclass順位を得ただけでは新しい配置を確定しない。pは既報のpseudobulkと同一視せず、全候補で未検出0の同順位も担い手の証拠としない。
GSE183852_Nuclei	CASP5	p	Macrophages	macrophage_label	14	14	38	0.3684210526315789	True	True	判定不能	EC–CM差から全class中の最高は未固定	既報候補classと一致	6.1/aux_highest;6.1/gene/CASP5	未確定のclass順位を得ただけでは新しい配置を確定しない。pは既報のpseudobulkと同一視せず、全候補で未検出0の同順位も担い手の証拠としない。
GSE183852_Nuclei	CASP5	p	Cardiomyocytes	cardiomyocyte	8	8	38	0.21052631578947367	True	True	判定不能	EC–CM差から全class中の最高は未固定	最高順位の定量既報は未確認	6.1/aux_highest;6.1/gene/CASP5	未確定のclass順位を得ただけでは新しい配置を確定しない。pは既報のpseudobulkと同一視せず、全候補で未検出0の同順位も担い手の証拠としない。
GSE183852_Nuclei	CASP5	p	Endothelium	endothelium	2	2	38	0.05263157894736842	True	True	判定不能	EC–CM差から全class中の最高は未固定	最高順位の定量既報は未確認	6.1/aux_highest;6.1/gene/CASP5	未確定のclass順位を得ただけでは新しい配置を確定しない。pは既報のpseudobulkと同一視せず、全候補で未検出0の同順位も担い手の証拠としない。
GSE183852_Nuclei	CASP5	p	Mast_Cells	mast	1	1	16	0.0625	True	True	判定不能	EC–CM差から全class中の最高は未固定	最高順位の定量既報は未確認	6.1/aux_highest;6.1/gene/CASP5	未確定のclass順位を得ただけでは新しい配置を確定しない。pは既報のpseudobulkと同一視せず、全候補で未検出0の同順位も担い手の証拠としない。
GSE183852_Nuclei	CASP5	p	Endocardium	endocardial	1	1	34	0.029411764705882353	True	True	判定不能	EC–CM差から全class中の最高は未固定	最高順位の定量既報は未確認	6.1/aux_highest;6.1/gene/CASP5	未確定のclass順位を得ただけでは新しい配置を確定しない。pは既報のpseudobulkと同一視せず、全候補で未検出0の同順位も担い手の証拠としない。
GSE183852_Nuclei	CASP5	p	Adipocytes	adipocyte	1	1	9	0.1111111111111111	True	True	判定不能	EC–CM差から全class中の最高は未固定	最高順位の定量既報は未確認	6.1/aux_highest;6.1/gene/CASP5	未確定のclass順位を得ただけでは新しい配置を確定しない。pは既報のpseudobulkと同一視せず、全候補で未検出0の同順位も担い手の証拠としない。
GSE183852_Nuclei	GSDMD	L	T/NK_Cells	lymphoid_partial	12	12	32	0.375	True	True	判定不能	EC–CM差から全class中の最高は未固定	最高順位の定量既報は未確認	6.1/aux_highest;6.1/gene/GSDMD	未確定のclass順位を得ただけでは新しい配置を確定しない。pは既報のpseudobulkと同一視せず、全候補で未検出0の同順位も担い手の証拠としない。
GSE183852_Nuclei	GSDMD	L	Endothelium	endothelium	13	13	38	0.34210526315789475	True	True	既見・既報と一致	EC–CM差から全class中の最高は未固定	既報候補classと一致	6.1/aux_highest;6.1/gene/GSDMD	事前の既報候補が最高側に現れること自体は新しい配置としない。候補集合がdonorで異なり、co-winnerも含む。
GSE183852_Nuclei	GSDMD	L	Macrophages	macrophage_label	2	2	38	0.05263157894736842	True	True	既見・既報と一致	EC–CM差から全class中の最高は未固定	既報候補classと一致	6.1/aux_highest;6.1/gene/GSDMD	事前の既報候補が最高側に現れること自体は新しい配置としない。候補集合がdonorで異なり、co-winnerも含む。
GSE183852_Nuclei	GSDMD	L	Lymphatic	lymphatic	7	7	24	0.2916666666666667	True	True	判定不能	EC–CM差から全class中の最高は未固定	最高順位の定量既報は未確認	6.1/aux_highest;6.1/gene/GSDMD	未確定のclass順位を得ただけでは新しい配置を確定しない。pは既報のpseudobulkと同一視せず、全候補で未検出0の同順位も担い手の証拠としない。
GSE183852_Nuclei	GSDMD	L	Smooth_Muscle	smooth_muscle	3	3	37	0.08108108108108109	True	True	判定不能	EC–CM差から全class中の最高は未固定	最高順位の定量既報は未確認	6.1/aux_highest;6.1/gene/GSDMD	未確定のclass順位を得ただけでは新しい配置を確定しない。pは既報のpseudobulkと同一視せず、全候補で未検出0の同順位も担い手の証拠としない。
GSE183852_Nuclei	GSDMD	L	Endocardium	endocardial	1	1	34	0.029411764705882353	True	True	判定不能	EC–CM差から全class中の最高は未固定	最高順位の定量既報は未確認	6.1/aux_highest;6.1/gene/GSDMD	未確定のclass順位を得ただけでは新しい配置を確定しない。pは既報のpseudobulkと同一視せず、全候補で未検出0の同順位も担い手の証拠としない。
GSE183852_Nuclei	GSDMD	p	Lymphatic	lymphatic	12	12	24	0.5	True	True	判定不能	EC–CM差から全class中の最高は未固定	最高順位の定量既報は未確認	6.1/aux_highest;6.1/gene/GSDMD	未確定のclass順位を得ただけでは新しい配置を確定しない。pは既報のpseudobulkと同一視せず、全候補で未検出0の同順位も担い手の証拠としない。
GSE183852_Nuclei	GSDMD	p	T/NK_Cells	lymphoid_partial	4	4	32	0.125	True	True	判定不能	EC–CM差から全class中の最高は未固定	最高順位の定量既報は未確認	6.1/aux_highest;6.1/gene/GSDMD	未確定のclass順位を得ただけでは新しい配置を確定しない。pは既報のpseudobulkと同一視せず、全候補で未検出0の同順位も担い手の証拠としない。
GSE183852_Nuclei	GSDMD	p	Endothelium	endothelium	3	3	38	0.07894736842105263	True	True	判定不能	EC–CM差から全class中の最高は未固定	既報候補classと一致	6.1/aux_highest;6.1/gene/GSDMD	未確定のclass順位を得ただけでは新しい配置を確定しない。pは既報のpseudobulkと同一視せず、全候補で未検出0の同順位も担い手の証拠としない。
GSE183852_Nuclei	GSDMD	p	Endocardium	endocardial	12	12	34	0.35294117647058826	True	True	判定不能	EC–CM差から全class中の最高は未固定	最高順位の定量既報は未確認	6.1/aux_highest;6.1/gene/GSDMD	未確定のclass順位を得ただけでは新しい配置を確定しない。pは既報のpseudobulkと同一視せず、全候補で未検出0の同順位も担い手の証拠としない。
GSE183852_Nuclei	GSDMD	p	Epicardium	epicardial_mesothelial	2	2	11	0.18181818181818182	True	True	判定不能	EC–CM差から全class中の最高は未固定	最高順位の定量既報は未確認	6.1/aux_highest;6.1/gene/GSDMD	未確定のclass順位を得ただけでは新しい配置を確定しない。pは既報のpseudobulkと同一視せず、全候補で未検出0の同順位も担い手の証拠としない。
GSE183852_Nuclei	GSDMD	p	Macrophages	macrophage_label	3	3	38	0.07894736842105263	True	True	判定不能	EC–CM差から全class中の最高は未固定	既報候補classと一致	6.1/aux_highest;6.1/gene/GSDMD	未確定のclass順位を得ただけでは新しい配置を確定しない。pは既報のpseudobulkと同一視せず、全候補で未検出0の同順位も担い手の証拠としない。
GSE183852_Nuclei	GSDMD	p	Fibroblasts	fibroblast	1	1	38	0.02631578947368421	True	True	判定不能	EC–CM差から全class中の最高は未固定	最高順位の定量既報は未確認	6.1/aux_highest;6.1/gene/GSDMD	未確定のclass順位を得ただけでは新しい配置を確定しない。pは既報のpseudobulkと同一視せず、全候補で未検出0の同順位も担い手の証拠としない。
GSE183852_Nuclei	GSDMD	p	Adipocytes	adipocyte	1	1	9	0.1111111111111111	True	True	判定不能	EC–CM差から全class中の最高は未固定	最高順位の定量既報は未確認	6.1/aux_highest;6.1/gene/GSDMD	未確定のclass順位を得ただけでは新しい配置を確定しない。pは既報のpseudobulkと同一視せず、全候補で未検出0の同順位も担い手の証拠としない。
