## Supplementary Data 1 for "*IL18* and pyroptosis-related genes show contrasting expression in human cardiac pericytes and endothelial cells": question_status_summary.tsv

question	evidence_status	configuration	expectation_comparison	readout_rows
Q-a	not_supported	unresolved	判定不能	36
Q-a	supported	aligned	判定不能	2
Q-a	supported	aligned	既見・既報と一致	2
Q-a	supported	mixed	判定不能	3
Q-a	supported	split	判定不能	2
Q-a	supported	split	新しい配置	2
Q-a	undeterminable	unresolved	判定不能	151
Q-b	not_supported	unresolved	判定不能	16
Q-b	undeterminable	unresolved	判定不能	50
Q-c	not_supported	unresolved	判定不能	43
Q-c	supported	mixed	判定不能	1
Q-c	undeterminable	unresolved	判定不能	154
Q-d	not_supported	unresolved	判定不能	96
Q-d	supported	aligned	判定不能	7
Q-d	supported	aligned	既見・既報と一致	5
Q-d	supported	mixed	判定不能	6
Q-d	supported	mixed	既見・既報と一致	3
Q-d	supported	split	判定不能	3
Q-d	supported	split	新しい配置	1
Q-d	undeterminable	unresolved	判定不能	341
