## Supplementary Data 1 for "*IL18* and pyroptosis-related genes show contrasting expression in human cardiac pericytes and endothelial cells": BCD_baseline_1000bootstrap.tsv

cohort	variant	contrast	gene	N	median_delta_L	ci_low	ci_high	positive	negative	tie	non_tie	direction_fraction	detected_donors	precision_pass	single_cohort_condition_pass
SCP1303	baseline_1000	endothelium_minus_pericyte	IL18	42	-2.1205688998822616	-2.437898324105212	-1.7550885221393613	2	39	1	41	0.9512195121951219	41	True	True
SCP1303	baseline_1000	endothelium_minus_pericyte	CASP1	42	2.6772990200629043	2.395511723181249	2.85480400167222	42	0	0	42	1.0	42	True	True
SCP1303	baseline_1000	endothelium_minus_pericyte	CASP4	42	2.0159258454643623	1.7959139097940264	2.3245717682584695	42	0	0	42	1.0	42	True	True
SCP1303	baseline_1000	endothelium_minus_pericyte	GSDMD	42	2.3252711184108956	2.212163559064952	2.6939255448431685	41	1	0	42	0.9761904761904762	42	True	True
GSE183852_Nuclei	baseline_1000	endothelium_minus_pericyte	IL18	38	-1.3171266619353073	-1.753031952108166	-0.8502859959850217	1	33	4	34	0.9705882352941176	34	True	True
GSE183852_Nuclei	baseline_1000	endothelium_minus_pericyte	CASP1	38	3.0971390981730993	2.864789333521675	3.477491723986695	38	0	0	38	1.0	38	True	True
GSE183852_Nuclei	baseline_1000	endothelium_minus_pericyte	CASP4	38	2.3576420259819426	2.07342309308999	2.439141116484587	38	0	0	38	1.0	38	True	True
GSE183852_Nuclei	baseline_1000	endothelium_minus_pericyte	GSDMD	38	1.687902303838213	1.496268674685099	1.8708280875252399	38	0	0	38	1.0	38	True	True
