## Supplementary Data 1 for "*IL18* and pyroptosis-related genes show contrasting expression in human cardiac pericytes and endothelial cells": BCD_denominator_sensitivity.tsv

cohort	variant	contrast	gene	N	median_delta_L	ci_low	ci_high	positive	negative	tie	non_tie	direction_fraction	detected_donors	precision_pass	single_cohort_condition_pass
SCP1303	exclude_mito	endothelium_minus_pericyte	IL18	42	-2.1199239815758437	-2.437653248053352	-1.763007413499777	2	39	1	41	0.9512195121951219	41	True	True
SCP1303	exclude_mito	endothelium_minus_pericyte	CASP1	42	2.678373091413662	2.395955862703462	2.8376306174316657	42	0	0	42	1.0	42	True	True
SCP1303	exclude_mito	endothelium_minus_pericyte	CASP4	42	2.0162542435606423	1.7959464692737264	2.3247065491363044	42	0	0	42	1.0	42	True	True
SCP1303	exclude_mito	endothelium_minus_pericyte	GSDMD	42	2.3255822489193054	2.2120482230193286	2.694022129788994	41	1	0	42	0.9761904761904762	42	True	True
SCP1303	exclude_top10	endothelium_minus_pericyte	IL18	42	-2.204009166485361	-2.500676468177189	-1.819895468358665	2	39	1	41	0.9512195121951219	41	True	True
SCP1303	exclude_top10	endothelium_minus_pericyte	CASP1	42	2.6954229783592485	2.4254525672001304	2.8620521978704128	42	0	0	42	1.0	42	True	True
SCP1303	exclude_top10	endothelium_minus_pericyte	CASP4	42	1.992379822562607	1.7591477545670662	2.2978863974468617	42	0	0	42	1.0	42	True	True
SCP1303	exclude_top10	endothelium_minus_pericyte	GSDMD	42	2.299543184185783	2.1863932041296676	2.686146575580864	41	1	0	42	0.9761904761904762	42	True	True
SCP1303	exclude_mito_or_top10	endothelium_minus_pericyte	IL18	42	-2.203343256232863	-2.5004235792285154	-1.819672001863371	2	39	1	41	0.9512195121951219	41	True	True
SCP1303	exclude_mito_or_top10	endothelium_minus_pericyte	CASP1	42	2.6965270510786485	2.430034132808711	2.85231836480882	42	0	0	42	1.0	42	True	True
SCP1303	exclude_mito_or_top10	endothelium_minus_pericyte	CASP4	42	1.9927158003063146	1.7589926420786735	2.2961523876633607	42	0	0	42	1.0	42	True	True
SCP1303	exclude_mito_or_top10	endothelium_minus_pericyte	GSDMD	42	2.300738191905612	2.18692378025677	2.686246350886284	41	1	0	42	0.9761904761904762	42	True	True
GSE183852_Nuclei	exclude_mito	endothelium_minus_pericyte	IL18	38	-1.3185431995987782	-1.7548014110967165	-0.8512624156233298	1	33	4	34	0.9705882352941176	34	True	True
GSE183852_Nuclei	exclude_mito	endothelium_minus_pericyte	CASP1	38	3.0988233905052547	2.8659268364919055	3.4793141071983924	38	0	0	38	1.0	38	True	True
GSE183852_Nuclei	exclude_mito	endothelium_minus_pericyte	CASP4	38	2.3585744060774263	2.071342057639758	2.4393855762318095	38	0	0	38	1.0	38	True	True
GSE183852_Nuclei	exclude_mito	endothelium_minus_pericyte	GSDMD	38	1.6888922646942148	1.4949111338493846	1.8802564132684803	38	0	0	38	1.0	38	True	True
GSE183852_Nuclei	exclude_top10	endothelium_minus_pericyte	IL18	38	-1.394876463233417	-1.8613788265916524	-0.9283317475182764	1	33	4	34	0.9705882352941176	34	True	True
GSE183852_Nuclei	exclude_top10	endothelium_minus_pericyte	CASP1	38	3.064674723444039	2.840757422339758	3.415832255904199	38	0	0	38	1.0	38	True	True
GSE183852_Nuclei	exclude_top10	endothelium_minus_pericyte	CASP4	38	2.2691261684343416	1.9687226305783745	2.3440878531121525	38	0	0	38	1.0	38	True	True
GSE183852_Nuclei	exclude_top10	endothelium_minus_pericyte	GSDMD	38	1.5858914858687752	1.40791429963484	1.7812459447725928	38	0	0	38	1.0	38	True	True
GSE183852_Nuclei	exclude_mito_or_top10	endothelium_minus_pericyte	IL18	38	-1.396966156877406	-1.8675427205932364	-0.9283442151346505	1	33	4	34	0.9705882352941176	34	True	True
GSE183852_Nuclei	exclude_mito_or_top10	endothelium_minus_pericyte	CASP1	38	3.0658616840467756	2.8411253836790773	3.4181567071226135	38	0	0	38	1.0	38	True	True
GSE183852_Nuclei	exclude_mito_or_top10	endothelium_minus_pericyte	CASP4	38	2.267779968010845	1.9688960392597017	2.3430972601406292	38	0	0	38	1.0	38	True	True
GSE183852_Nuclei	exclude_mito_or_top10	endothelium_minus_pericyte	GSDMD	38	1.5859613765052907	1.4068464145142716	1.7929059363445434	38	0	0	38	1.0	38	True	True
