## Supplementary Data 1 for "*IL18* and pyroptosis-related genes show contrasting expression in human cardiac pericytes and endothelial cells": BCD_disease.tsv

cohort	variant	contrast	gene	N	median_delta_L	ci_low	ci_high	positive	negative	tie	non_tie	direction_fraction	detected_donors	precision_pass	single_cohort_condition_pass	analysis
SCP1303	dilated cardiomyopathy	endothelium_minus_pericyte	IL18	11	-2.312007860237009	-2.7842658019797772	-1.7550969562210255	1	10	0	11	0.9090909090909091	11	False	False	disease_stratum
SCP1303	dilated cardiomyopathy	endothelium_minus_pericyte	CASP1	11	2.4788732310493207	2.2729570581950935	3.677704371859232	11	0	0	11	1.0	11	False	False	disease_stratum
SCP1303	dilated cardiomyopathy	endothelium_minus_pericyte	CASP4	11	1.932622536547001	1.7728279113108032	2.8138480758625137	11	0	0	11	1.0	11	False	False	disease_stratum
SCP1303	dilated cardiomyopathy	endothelium_minus_pericyte	GSDMD	11	2.336226083510721	1.42563920082288	3.6642673150145706	10	1	0	11	0.9090909090909091	11	False	False	disease_stratum
SCP1303	hypertrophic cardiomyopathy	endothelium_minus_pericyte	IL18	15	-1.804472748866694	-2.654213979735878	-1.5632296614345904	0	14	1	14	1.0	14	False	False	disease_stratum
SCP1303	hypertrophic cardiomyopathy	endothelium_minus_pericyte	CASP1	15	2.85480400167222	2.397722162023808	3.2411389768316754	15	0	0	15	1.0	15	False	False	disease_stratum
SCP1303	hypertrophic cardiomyopathy	endothelium_minus_pericyte	CASP4	15	2.316879888774171	1.9887128954659339	2.701412137985595	15	0	0	15	1.0	15	False	False	disease_stratum
SCP1303	hypertrophic cardiomyopathy	endothelium_minus_pericyte	GSDMD	15	2.242135621927753	2.172172970939754	2.632118423188164	15	0	0	15	1.0	15	False	False	disease_stratum
SCP1303	normal	endothelium_minus_pericyte	IL18	16	-2.048679532052576	-2.4292110779149745	-1.7544222296878882	1	15	0	16	0.9375	16	True	True	disease_stratum
SCP1303	normal	endothelium_minus_pericyte	CASP1	16	2.600866436290436	2.1123797025060522	2.8059517341145193	16	0	0	16	1.0	16	True	True	disease_stratum
SCP1303	normal	endothelium_minus_pericyte	CASP4	16	1.7671962824949232	1.5196479723065224	2.404036218337221	16	0	0	16	1.0	16	True	True	disease_stratum
SCP1303	normal	endothelium_minus_pericyte	GSDMD	16	2.412244861800249	2.022298238104208	3.321564183093235	16	0	0	16	1.0	16	False	False	disease_stratum
GSE183852_Nuclei	Donor	endothelium_minus_pericyte	IL18	25	-1.2112036900568752	-1.7508277361794857	-0.5698877912398799	0	23	2	23	1.0	23	False	False	disease_stratum
GSE183852_Nuclei	Donor	endothelium_minus_pericyte	CASP1	25	3.0625259739652164	2.7567313776070823	3.4363702662332325	25	0	0	25	1.0	25	True	True	disease_stratum
GSE183852_Nuclei	Donor	endothelium_minus_pericyte	CASP4	25	2.3396891956694414	2.07342309308999	2.438464802151504	25	0	0	25	1.0	25	True	True	disease_stratum
GSE183852_Nuclei	Donor	endothelium_minus_pericyte	GSDMD	25	1.6904350932353687	1.531402154695897	1.892420341506611	25	0	0	25	1.0	25	True	True	disease_stratum
GSE183852_Nuclei	DCM	endothelium_minus_pericyte	IL18	13	-1.7084333752874634	-2.4110205726228853	-0.9197528495447345	1	10	2	11	0.9090909090909091	11	False	False	disease_stratum
GSE183852_Nuclei	DCM	endothelium_minus_pericyte	CASP1	13	3.2179583292329075	2.8786119092374607	4.8605771634009995	13	0	0	13	1.0	13	False	False	disease_stratum
GSE183852_Nuclei	DCM	endothelium_minus_pericyte	CASP4	13	2.375594856294444	1.7903795538125635	2.77255568501746	13	0	0	13	1.0	13	False	False	disease_stratum
GSE183852_Nuclei	DCM	endothelium_minus_pericyte	GSDMD	13	1.514051668970187	1.2536583092237326	1.992378556330861	13	0	0	13	1.0	13	False	False	disease_stratum
