## Supplementary Data 1 for "*IL18* and pyroptosis-related genes show contrasting expression in human cardiac pericytes and endothelial cells": BCD_excluded_fractions.tsv

cohort	variant	donor	EC_removed_fraction	pericyte_removed_fraction
SCP1303	exclude_mito	P1290	5.329577681996573e-05	1.0412385258254555e-05
SCP1303	exclude_mito	P1300	0.0001232103909177339	9.743008660560398e-07
SCP1303	exclude_mito	P1304	2.040667961640544e-05	4.174713426796818e-06
SCP1303	exclude_mito	P1358	1.774958355039595e-06	0.0
SCP1303	exclude_mito	P1371	7.4664516328596405e-06	3.231827032617214e-06
SCP1303	exclude_mito	P1422	6.529195902492905e-05	5.48319908634237e-06
SCP1303	exclude_mito	P1425	1.1378445075241641e-05	0.0
SCP1303	exclude_mito	P1430	6.60420971196211e-05	0.000294316995279937
SCP1303	exclude_mito	P1437	3.122717210075224e-05	4.564365541778779e-06
SCP1303	exclude_mito	P1447	2.8459440449871823e-05	8.014623252597453e-06
SCP1303	exclude_mito	P1462	3.5170058457126953e-05	5.666090099074161e-06
SCP1303	exclude_mito	P1472	1.4183502534471192e-05	0.0
SCP1303	exclude_mito	P1479	8.0072691371192e-05	1.9541936996795123e-06
SCP1303	exclude_mito	P1504	1.7853092155561343e-05	2.921951746888852e-06
SCP1303	exclude_mito	P1508	0.00011536666497695289	2.450206618385031e-05
SCP1303	exclude_mito	P1510	0.0005267239235079813	5.552332118297988e-06
SCP1303	exclude_mito	P1515	2.4246778068394522e-05	6.779357158756349e-06
SCP1303	exclude_mito	P1516	0.0006466473340835779	1.7205603520954704e-06
SCP1303	exclude_mito	P1539	0.00044629509440016334	8.242372177930758e-05
SCP1303	exclude_mito	P1540	0.0007169461409752332	2.052784478978666e-06
SCP1303	exclude_mito	P1547	4.3207835750788936e-05	1.4129550542003546e-05
SCP1303	exclude_mito	P1549	0.0002696937749773212	0.0
SCP1303	exclude_mito	P1558	7.079111869528242e-05	7.56555553874321e-06
SCP1303	exclude_mito	P1561	0.0005273759567801657	9.867428351869878e-05
SCP1303	exclude_mito	P1582	0.0004350674610486661	2.2291054295942115e-06
SCP1303	exclude_mito	P1600	8.291939002703844e-05	1.7154194595124984e-06
SCP1303	exclude_mito	P1602	0.0009143914585932867	0.0002366058323970322
SCP1303	exclude_mito	P1603	0.0007245267181633602	1.1260956911074474e-06
SCP1303	exclude_mito	P1606	5.351771971699829e-07	0.0
SCP1303	exclude_mito	P1610	0.0005552540332615533	5.6937806245226554e-05
SCP1303	exclude_mito	P1617	4.629441022773146e-07	0.0
SCP1303	exclude_mito	P1622	2.80691624161935e-05	8.745973208168738e-06
SCP1303	exclude_mito	P1630	0.0006144833367273967	8.155740299766381e-05
SCP1303	exclude_mito	P1631	0.00017077937197084188	2.171646977067408e-05
SCP1303	exclude_mito	P1678	0.0016195901191160083	8.406382643018435e-05
SCP1303	exclude_mito	P1685	0.00016732976222264651	7.00723254201914e-06
SCP1303	exclude_mito	P1702	0.0003475057222256844	1.15114787429753e-05
SCP1303	exclude_mito	P1707	0.00015071642452662093	2.5998629005630435e-06
SCP1303	exclude_mito	P1718	9.712183186716721e-05	8.599200375532139e-06
SCP1303	exclude_mito	P1722	0.0001674346232447033	3.9587085109353925e-06
SCP1303	exclude_mito	P1726	0.0004818557505660723	5.205456994249466e-05
SCP1303	exclude_mito	P1735	2.6621417972466508e-05	1.656106777815721e-06
SCP1303	exclude_top10	P1290	0.018825882697129172	0.04797095492533224
SCP1303	exclude_top10	P1300	0.021498028633745316	0.03571234871137344
SCP1303	exclude_top10	P1304	0.024497793740336057	0.05649472691947061
SCP1303	exclude_top10	P1358	0.019875096180555864	0.042995444951153976
SCP1303	exclude_top10	P1371	0.028282918785272317	0.055144664657547526
SCP1303	exclude_top10	P1422	0.03436103708583273	0.051960361170490674
SCP1303	exclude_top10	P1425	0.026408032379038764	0.05286215360690369
SCP1303	exclude_top10	P1430	0.021145680541611794	0.048762586325861425
SCP1303	exclude_top10	P1437	0.02665099731780897	0.047403674770697686
SCP1303	exclude_top10	P1447	0.026773765900148645	0.047849018237275213
SCP1303	exclude_top10	P1462	0.0246384966970077	0.048684591428544935
SCP1303	exclude_top10	P1472	0.029815532987356463	0.05475894808324113
SCP1303	exclude_top10	P1479	0.029941496127753743	0.046443367466583285
SCP1303	exclude_top10	P1504	0.019436766447948783	0.0367990603003182
SCP1303	exclude_top10	P1508	0.028772184048286194	0.05040828923746743
SCP1303	exclude_top10	P1510	0.03050102925005993	0.054765427848832204
SCP1303	exclude_top10	P1515	0.03730902490454241	0.07450099223424637
SCP1303	exclude_top10	P1516	0.02503627992310411	0.049888507689184215
SCP1303	exclude_top10	P1539	0.025823494665606836	0.07000966447160299
SCP1303	exclude_top10	P1540	0.02914924808719391	0.06536927950549243
SCP1303	exclude_top10	P1547	0.031015796667444147	0.07093876132543601
SCP1303	exclude_top10	P1549	0.028002931217190663	0.0707679494512557
SCP1303	exclude_top10	P1558	0.02938250583793864	0.08096102730156808
SCP1303	exclude_top10	P1561	0.02663852606334885	0.08034625512772561
SCP1303	exclude_top10	P1582	0.02462311214844843	0.0694046160720528
SCP1303	exclude_top10	P1600	0.03110625671619046	0.07137517287139604
SCP1303	exclude_top10	P1602	0.02953351540634856	0.05026165821465083
SCP1303	exclude_top10	P1603	0.033746497884552126	0.08455627325387602
SCP1303	exclude_top10	P1606	0.023436479818467894	0.04676958506654168
SCP1303	exclude_top10	P1610	0.03823078424434891	0.07736309893500123
SCP1303	exclude_top10	P1617	0.02264398487469029	0.04959316282895236
SCP1303	exclude_top10	P1622	0.025817614602380266	0.10709735725842894
SCP1303	exclude_top10	P1630	0.025361941341112842	0.04363321060375014
SCP1303	exclude_top10	P1631	0.027638509764569157	0.048715868065560435
SCP1303	exclude_top10	P1678	0.02622144088149999	0.06865395707830352
SCP1303	exclude_top10	P1685	0.03309641787490497	0.052890591227160465
SCP1303	exclude_top10	P1702	0.029429192804413428	0.08596700378511811
SCP1303	exclude_top10	P1707	0.024719753499550197	0.04432332934976562
SCP1303	exclude_top10	P1718	0.031442819521488204	0.069190177892164
SCP1303	exclude_top10	P1722	0.029321440507563596	0.05045481961964728
SCP1303	exclude_top10	P1726	0.023842482220749084	0.034674925193993025
SCP1303	exclude_top10	P1735	0.02453267836928768	0.045312737547815944
SCP1303	exclude_mito_or_top10	P1290	0.018879178473949137	0.047981367310590495
SCP1303	exclude_mito_or_top10	P1300	0.02162123902466305	0.03571332301223949
SCP1303	exclude_mito_or_top10	P1304	0.024518200419952462	0.05649890163289741
SCP1303	exclude_mito_or_top10	P1358	0.019876871138910904	0.042995444951153976
SCP1303	exclude_mito_or_top10	P1371	0.028290385236905177	0.05514789648458015
SCP1303	exclude_mito_or_top10	P1422	0.03442632904485766	0.05196584436957702
SCP1303	exclude_mito_or_top10	P1425	0.026419410824114004	0.05286215360690369
SCP1303	exclude_mito_or_top10	P1430	0.021211722638731414	0.04905690332114136
SCP1303	exclude_mito_or_top10	P1437	0.02668222448990972	0.04740823913623946
SCP1303	exclude_mito_or_top10	P1447	0.026802225340598517	0.04785703286052781
SCP1303	exclude_mito_or_top10	P1462	0.02467366675546483	0.04869025751864401
SCP1303	exclude_mito_or_top10	P1472	0.029829716489890936	0.05475894808324113
SCP1303	exclude_mito_or_top10	P1479	0.030021568819124936	0.046445321660282965
SCP1303	exclude_mito_or_top10	P1504	0.019454619540104346	0.03680198225206509
SCP1303	exclude_mito_or_top10	P1508	0.028887550713263144	0.05043279130365128
SCP1303	exclude_mito_or_top10	P1510	0.03102775317356791	0.0547709801809505
SCP1303	exclude_mito_or_top10	P1515	0.0373332716826108	0.07450777159140513
SCP1303	exclude_mito_or_top10	P1516	0.025682927257187686	0.04989022824953631
SCP1303	exclude_mito_or_top10	P1539	0.026269789760007	0.07009208819338231
SCP1303	exclude_mito_or_top10	P1540	0.029866194228169145	0.06537133228997141
SCP1303	exclude_mito_or_top10	P1547	0.031059004503194935	0.07095289087597802
SCP1303	exclude_mito_or_top10	P1549	0.028272624992167983	0.0707679494512557
SCP1303	exclude_mito_or_top10	P1558	0.029453296956633918	0.08096859285710684
SCP1303	exclude_mito_or_top10	P1561	0.027165902020129015	0.08044492941124431
SCP1303	exclude_mito_or_top10	P1582	0.025058179609497095	0.06940684517748238
SCP1303	exclude_mito_or_top10	P1600	0.0311891761062175	0.07137688829085555
SCP1303	exclude_mito_or_top10	P1602	0.030447906864941844	0.05049826404704787
SCP1303	exclude_mito_or_top10	P1603	0.034471024602715485	0.08455739934956713
SCP1303	exclude_mito_or_top10	P1606	0.023437014995665063	0.04676958506654168
SCP1303	exclude_mito_or_top10	P1610	0.038786038277610464	0.07742003674124646
SCP1303	exclude_mito_or_top10	P1617	0.022644447818792567	0.04959316282895236
SCP1303	exclude_mito_or_top10	P1622	0.02584568376479646	0.1071061032316371
SCP1303	exclude_mito_or_top10	P1630	0.02597642467784024	0.043714768006747805
SCP1303	exclude_mito_or_top10	P1631	0.02780928913654	0.048737584535331106
SCP1303	exclude_mito_or_top10	P1678	0.027841031000616	0.0687380209047337
SCP1303	exclude_mito_or_top10	P1685	0.03326374763712762	0.05289759845970248
SCP1303	exclude_mito_or_top10	P1702	0.02977669852663911	0.08597851526386108
SCP1303	exclude_mito_or_top10	P1707	0.024870469924076818	0.04432592921266618
SCP1303	exclude_mito_or_top10	P1718	0.031539941353355375	0.06919877709253953
SCP1303	exclude_mito_or_top10	P1722	0.0294888751308083	0.05045877832815822
SCP1303	exclude_mito_or_top10	P1726	0.024324337971315155	0.03472697976393552
SCP1303	exclude_mito_or_top10	P1735	0.024559299787260146	0.045314393654593756
GSE183852_Nuclei	exclude_mito	H_ZC-11-292	0.003724571807996102	0.0039031804400296334
GSE183852_Nuclei	exclude_mito	H_ZC-LVAD	0.006823422908866386	0.008105718373711879
GSE183852_Nuclei	exclude_mito	TWCM-10-5	0.0037145280096437558	0.002946242011487721
GSE183852_Nuclei	exclude_mito	TWCM-10-68	0.004311137338266684	0.005051530894705388
GSE183852_Nuclei	exclude_mito	TWCM-11-103	0.013725660388276481	0.01563856506822286
GSE183852_Nuclei	exclude_mito	TWCM-11-104	0.0042813923109150075	0.004358435456761192
GSE183852_Nuclei	exclude_mito	TWCM-11-192	0.008627606463842646	0.00735704881722046
GSE183852_Nuclei	exclude_mito	TWCM-11-256	0.005895605031607354	0.005681156090235436
GSE183852_Nuclei	exclude_mito	TWCM-11-264	0.005245122895311932	0.00609594945695459
GSE183852_Nuclei	exclude_mito	TWCM-11-3	0.005330007492856284	0.005763411519826485
GSE183852_Nuclei	exclude_mito	TWCM-11-41	0.005276584610688354	0.007352667609197113
GSE183852_Nuclei	exclude_mito	TWCM-11-42	0.00817208101728729	0.008570770746164273
GSE183852_Nuclei	exclude_mito	TWCM-11-74	0.00892290100130518	0.008571098936828525
GSE183852_Nuclei	exclude_mito	TWCM-11-78	0.0030639390687193222	0.003964237607397191
GSE183852_Nuclei	exclude_mito	TWCM-11-82	0.007157667634874951	0.006513277255484084
GSE183852_Nuclei	exclude_mito	TWCM-11-93	0.004486198127606249	0.004657759906950062
GSE183852_Nuclei	exclude_mito	TWCM-13-1	0.006793218758227534	0.007398236482986385
GSE183852_Nuclei	exclude_mito	TWCM-13-101	0.008370075328229847	0.01171949244676241
GSE183852_Nuclei	exclude_mito	TWCM-13-102	0.006042196151226475	0.0069475007859163785
GSE183852_Nuclei	exclude_mito	TWCM-13-104	0.0037176161488002386	0.0039057652185519164
GSE183852_Nuclei	exclude_mito	TWCM-13-132	0.005097260369565098	0.00551157869176242
GSE183852_Nuclei	exclude_mito	TWCM-13-152	0.008809296810996558	0.008736353197883706
GSE183852_Nuclei	exclude_mito	TWCM-13-168	0.009245714390649246	0.009096157919550676
GSE183852_Nuclei	exclude_mito	TWCM-13-17	0.00750797985849652	0.010719776186585045
GSE183852_Nuclei	exclude_mito	TWCM-13-181	0.007276059280081691	0.007561890975752207
GSE183852_Nuclei	exclude_mito	TWCM-13-192	0.007358622760484436	0.00653499644816196
GSE183852_Nuclei	exclude_mito	TWCM-13-198	0.00731757576957375	0.008430712865308597
GSE183852_Nuclei	exclude_mito	TWCM-13-208	0.008699952778070686	0.008866615743256877
GSE183852_Nuclei	exclude_mito	TWCM-13-235	0.011638884848377586	0.011271281881417688
GSE183852_Nuclei	exclude_mito	TWCM-13-285	0.004672356913084141	0.005478154096046564
GSE183852_Nuclei	exclude_mito	TWCM-13-36	0.006417309212907909	0.007663208301845875
GSE183852_Nuclei	exclude_mito	TWCM-13-47	0.008042545401683079	0.008710374050684661
GSE183852_Nuclei	exclude_mito	TWCM-13-80	0.009012042824688697	0.009941774347196744
GSE183852_Nuclei	exclude_mito	TWCM-13-84	0.004115375832935462	0.004490619963111281
GSE183852_Nuclei	exclude_mito	TWCM-13-96	0.0031155776065044253	0.003535611781604027
GSE183852_Nuclei	exclude_mito	TWCM-14-173	0.00527934911164755	0.005310796147650916
GSE183852_Nuclei	exclude_mito	TWCM-LVAD2	0.0027119559791640973	0.002879481515471655
GSE183852_Nuclei	exclude_mito	TWCM-LVAD3	0.007398430597073303	0.006916270319735132
GSE183852_Nuclei	exclude_top10	H_ZC-11-292	0.05302200492501415	0.13164465319364924
GSE183852_Nuclei	exclude_top10	H_ZC-LVAD	0.049810422849041504	0.08162950340015755
GSE183852_Nuclei	exclude_top10	TWCM-10-5	0.053583818674964784	0.11660823723805111
GSE183852_Nuclei	exclude_top10	TWCM-10-68	0.06528781482071658	0.14345057177111556
GSE183852_Nuclei	exclude_top10	TWCM-11-103	0.05056466934776109	0.13012483925031454
GSE183852_Nuclei	exclude_top10	TWCM-11-104	0.039701434914098194	0.07562560968326332
GSE183852_Nuclei	exclude_top10	TWCM-11-192	0.060273596591655564	0.15089708952273923
GSE183852_Nuclei	exclude_top10	TWCM-11-256	0.05452808381174836	0.13275835186568083
GSE183852_Nuclei	exclude_top10	TWCM-11-264	0.04173380195427006	0.09287881183275215
GSE183852_Nuclei	exclude_top10	TWCM-11-3	0.05103764522722056	0.08834024243060293
GSE183852_Nuclei	exclude_top10	TWCM-11-41	0.05903451584065587	0.1119316913460823
GSE183852_Nuclei	exclude_top10	TWCM-11-42	0.05005335898189703	0.091036669142167
GSE183852_Nuclei	exclude_top10	TWCM-11-74	0.0803044421144925	0.18903964954847552
GSE183852_Nuclei	exclude_top10	TWCM-11-78	0.05190235442316474	0.10578294631884556
GSE183852_Nuclei	exclude_top10	TWCM-11-82	0.07854976546370103	0.14512370113805048
GSE183852_Nuclei	exclude_top10	TWCM-11-93	0.0501209188786601	0.0826870801108389
GSE183852_Nuclei	exclude_top10	TWCM-13-1	0.04209343537158244	0.09389038097078407
GSE183852_Nuclei	exclude_top10	TWCM-13-101	0.052761586274937024	0.11194148996829693
GSE183852_Nuclei	exclude_top10	TWCM-13-102	0.04180236458028648	0.07590694750078592
GSE183852_Nuclei	exclude_top10	TWCM-13-104	0.040282925543394035	0.07850634921006601
GSE183852_Nuclei	exclude_top10	TWCM-13-132	0.08739515960203577	0.17039587648077795
GSE183852_Nuclei	exclude_top10	TWCM-13-152	0.04842534934187136	0.12211926483564764
GSE183852_Nuclei	exclude_top10	TWCM-13-168	0.043723407185683724	0.1013889119360138
GSE183852_Nuclei	exclude_top10	TWCM-13-17	0.04883092317895922	0.0858828580529895
GSE183852_Nuclei	exclude_top10	TWCM-13-181	0.04632780316590114	0.08161495462213367
GSE183852_Nuclei	exclude_top10	TWCM-13-192	0.047989857538451273	0.1065956234801073
GSE183852_Nuclei	exclude_top10	TWCM-13-198	0.04926675767144157	0.12028224671236594
GSE183852_Nuclei	exclude_top10	TWCM-13-208	0.05726232010966491	0.10853000127514859
GSE183852_Nuclei	exclude_top10	TWCM-13-235	0.06753252212156893	0.13839549519708513
GSE183852_Nuclei	exclude_top10	TWCM-13-285	0.037151468124685255	0.07193533728451401
GSE183852_Nuclei	exclude_top10	TWCM-13-36	0.06549479988935367	0.1498961605401201
GSE183852_Nuclei	exclude_top10	TWCM-13-47	0.046251029715017954	0.08327521607595485
GSE183852_Nuclei	exclude_top10	TWCM-13-80	0.04278777532839946	0.10605177887973259
GSE183852_Nuclei	exclude_top10	TWCM-13-84	0.05058677405739038	0.09309832006779549
GSE183852_Nuclei	exclude_top10	TWCM-13-96	0.04761437782759782	0.11260705118157782
GSE183852_Nuclei	exclude_top10	TWCM-14-173	0.05745993306563823	0.13130693147474723
GSE183852_Nuclei	exclude_top10	TWCM-LVAD2	0.0419274580159695	0.06965001582914483
GSE183852_Nuclei	exclude_top10	TWCM-LVAD3	0.04228282851599219	0.08185922385386679
GSE183852_Nuclei	exclude_mito_or_top10	H_ZC-11-292	0.05674657673301026	0.13554783363367887
GSE183852_Nuclei	exclude_mito_or_top10	H_ZC-LVAD	0.05663384575790789	0.08973522177386943
GSE183852_Nuclei	exclude_mito_or_top10	TWCM-10-5	0.057298346684608537	0.11955447924953883
GSE183852_Nuclei	exclude_mito_or_top10	TWCM-10-68	0.06959895215898326	0.14850210266582095
GSE183852_Nuclei	exclude_mito_or_top10	TWCM-11-103	0.06429032973603757	0.1457634043185374
GSE183852_Nuclei	exclude_mito_or_top10	TWCM-11-104	0.0439828272250132	0.07998404514002451
GSE183852_Nuclei	exclude_mito_or_top10	TWCM-11-192	0.06890120305549821	0.1582541383399597
GSE183852_Nuclei	exclude_mito_or_top10	TWCM-11-256	0.060423688843355715	0.13843950795591625
GSE183852_Nuclei	exclude_mito_or_top10	TWCM-11-264	0.04697892484958199	0.09897476128970675
GSE183852_Nuclei	exclude_mito_or_top10	TWCM-11-3	0.05636765272007685	0.09410365395042941
GSE183852_Nuclei	exclude_mito_or_top10	TWCM-11-41	0.06431110045134422	0.1192843589552794
GSE183852_Nuclei	exclude_mito_or_top10	TWCM-11-42	0.05822543999918432	0.09960743988833128
GSE183852_Nuclei	exclude_mito_or_top10	TWCM-11-74	0.08922734311579769	0.19761074848530405
GSE183852_Nuclei	exclude_mito_or_top10	TWCM-11-78	0.05496629349188406	0.10974718392624275
GSE183852_Nuclei	exclude_mito_or_top10	TWCM-11-82	0.08570743309857598	0.15163697839353454
GSE183852_Nuclei	exclude_mito_or_top10	TWCM-11-93	0.05460711700626635	0.08734484001778896
GSE183852_Nuclei	exclude_mito_or_top10	TWCM-13-1	0.04888665412980998	0.10128861745377046
GSE183852_Nuclei	exclude_mito_or_top10	TWCM-13-101	0.06113166160316687	0.12366098241505934
GSE183852_Nuclei	exclude_mito_or_top10	TWCM-13-102	0.047844560731512956	0.0828544482867023
GSE183852_Nuclei	exclude_mito_or_top10	TWCM-13-104	0.04400054169219427	0.08241211442861793
GSE183852_Nuclei	exclude_mito_or_top10	TWCM-13-132	0.09249241997160086	0.17590745517254036
GSE183852_Nuclei	exclude_mito_or_top10	TWCM-13-152	0.05723464615286792	0.13085561803353135
GSE183852_Nuclei	exclude_mito_or_top10	TWCM-13-168	0.05296912157633297	0.11048506985556449
GSE183852_Nuclei	exclude_mito_or_top10	TWCM-13-17	0.05633890303745574	0.09660263423957453
GSE183852_Nuclei	exclude_mito_or_top10	TWCM-13-181	0.05360386244598283	0.08917684559788587
GSE183852_Nuclei	exclude_mito_or_top10	TWCM-13-192	0.05534848029893571	0.11313061992826925
GSE183852_Nuclei	exclude_mito_or_top10	TWCM-13-198	0.056584333441015315	0.12871295957767453
GSE183852_Nuclei	exclude_mito_or_top10	TWCM-13-208	0.0659622728877356	0.11739661701840547
GSE183852_Nuclei	exclude_mito_or_top10	TWCM-13-235	0.07917140696994653	0.14966677707850282
GSE183852_Nuclei	exclude_mito_or_top10	TWCM-13-285	0.041823825037769394	0.07741349138056058
GSE183852_Nuclei	exclude_mito_or_top10	TWCM-13-36	0.07191210910226158	0.15755936884196597
GSE183852_Nuclei	exclude_mito_or_top10	TWCM-13-47	0.054293575116701034	0.09198559012663951
GSE183852_Nuclei	exclude_mito_or_top10	TWCM-13-80	0.05179981815308816	0.11599355322692934
GSE183852_Nuclei	exclude_mito_or_top10	TWCM-13-84	0.05470214989032584	0.09758894003090676
GSE183852_Nuclei	exclude_mito_or_top10	TWCM-13-96	0.05072995543410225	0.11614266296318185
GSE183852_Nuclei	exclude_mito_or_top10	TWCM-14-173	0.06273928217728578	0.13661772762239816
GSE183852_Nuclei	exclude_mito_or_top10	TWCM-LVAD2	0.04463941399513359	0.07252949734461649
GSE183852_Nuclei	exclude_mito_or_top10	TWCM-LVAD3	0.04968125911306549	0.08877549417360192
