## Supplementary Data 1 for "*IL18* and pyroptosis-related genes show contrasting expression in human cardiac pericytes and endothelial cells": BCD_excluded_genes.tsv

cohort	gene	total_raw_count	mitochondrial	top10
SCP1303	RYR2	26416075	False	True
SCP1303	SLC8A1	8021561	False	True
SCP1303	TTN-AS1	5825459	False	True
SCP1303	TTN	22891001	False	True
SCP1303	SORBS2	8253105	False	True
SCP1303	LAMA2	10078981	False	True
SCP1303	NEAT1	10313790	False	True
SCP1303	MALAT1	126458166	False	True
SCP1303	CACNA1C	6704499	False	True
SCP1303	DMD	7608823	False	True
SCP1303	MT-ND1	15060	True	False
SCP1303	MT-ND2	10386	True	False
SCP1303	MT-CO1	36342	True	False
SCP1303	MT-CO2	19137	True	False
SCP1303	MT-ATP8	1376	True	False
SCP1303	MT-ATP6	33202	True	False
SCP1303	MT-CO3	40705	True	False
SCP1303	MT-ND3	16002	True	False
SCP1303	MT-ND4L	3404	True	False
SCP1303	MT-ND4	16017	True	False
SCP1303	MT-ND5	10423	True	False
SCP1303	MT-ND6	15001	True	False
SCP1303	MT-CYB	24709	True	False
GSE183852_Nuclei	RYR2	5116092	False	True
GSE183852_Nuclei	SLC8A1	1955859	False	True
GSE183852_Nuclei	FHL2	1565576	False	True
GSE183852_Nuclei	TTN	6757414	False	True
GSE183852_Nuclei	FGF12	1639215	False	True
GSE183852_Nuclei	LAMA2	2593981	False	True
GSE183852_Nuclei	DMD	1580676	False	True
GSE183852_Nuclei	NEAT1	3103348	False	True
GSE183852_Nuclei	MALAT1	62370842	False	True
GSE183852_Nuclei	CACNA1C	1362337	False	True
GSE183852_Nuclei	MT-ND1	108107	True	False
GSE183852_Nuclei	MT-ND2	71918	True	False
GSE183852_Nuclei	MT-CO1	774466	True	False
GSE183852_Nuclei	MT-CO2	401934	True	False
GSE183852_Nuclei	MT-ATP8	66337	True	False
GSE183852_Nuclei	MT-ATP6	151281	True	False
GSE183852_Nuclei	MT-CO3	313561	True	False
GSE183852_Nuclei	MT-ND3	166156	True	False
GSE183852_Nuclei	MT-ND4L	156861	True	False
GSE183852_Nuclei	MT-ND4	114466	True	False
GSE183852_Nuclei	MT-ND5	117009	True	False
GSE183852_Nuclei	MT-ND6	29090	True	False
GSE183852_Nuclei	MT-CYB	230953	True	False
