## Supplementary Data 1 for "*IL18* and pyroptosis-related genes show contrasting expression in human cardiac pericytes and endothelial cells": BCD_loo_summary.tsv

cohort	gene	omissions	median_min	median_max	min_direction_fraction	max_ties	single_condition_pass_fraction	all_median_signs_same
GSE183852_Nuclei	CASP1	38	3.0939727285760967	3.1003054677701023	1.0	0	1.0	True
GSE183852_Nuclei	CASP4	38	2.3396891956694414	2.375594856294444	1.0	0	1.0	True
GSE183852_Nuclei	GSDMD	38	1.6853695144410574	1.6904350932353687	1.0	0	1.0	True
GSE183852_Nuclei	IL18	38	-1.3215939300737491	-1.3126593937968654	0.9696969696969697	4	1.0	True
SCP1303	CASP1	42	2.6750975474006906	2.679500492725118	1.0	0	1.0	True
SCP1303	CASP4	42	1.9887128954659339	2.0431387954627906	1.0	0	1.0	True
SCP1303	GSDMD	42	2.314649382918014	2.3358928539037773	0.975609756097561	0	1.0	True
SCP1303	IL18	42	-2.1279120178064073	-2.1132257819581155	0.95	1	1.0	True
