## Supplementary Data 1 for "*IL18* and pyroptosis-related genes show contrasting expression in human cardiac pericytes and endothelial cells": BCD_marker_correlations.tsv

cohort	marker	selected_marker	N	spearman_rho	permutation_p	permutations	BH_q_all_marker_tests
SCP1303	CD163	False	42	-0.13600645157079505	0.3907	9999	0.6569727272727272
SCP1303	LYVE1	False	42	-0.14485308578104267	0.3645	9999	0.6569727272727272
SCP1303	C1QA	True	42	0.07086843207091172	0.7616	9999	0.9155066666666667
SCP1303	C1QB	True	42	0.1495221989395769	0.3732	9999	0.6569727272727272
SCP1303	C1QC	False	42	-0.17387581199283914	0.2801	9999	0.6521625
SCP1303	MRC1	False	42	-0.0024629051668394065	0.9861	9999	0.9925000000000002
SCP1303	MSR1	False	42	0.03850088330693254	0.8078	9999	0.9155066666666667
SCP1303	MARCO	False	42	-0.06900291130453186	0.6724	9999	0.9008692307692308
SCP1303	FCGR3A	False	42	-0.06762531170835491	0.6889	9999	0.9008692307692308
SCP1303	CD68	False	42	-0.1660857052680516	0.3033	9999	0.6521625
SCP1303	LST1	False	42	-0.12123225305655615	0.453	9999	0.6696521739130435
SCP1303	TYROBP	True	42	-0.12710965374441882	0.4251	9999	0.6569727272727272
SCP1303	AIF1	False	42	0.16417667417301654	0.3069	9999	0.6521625
SCP1303	FCER1G	True	42	0.15212234735062727	0.3407	9999	0.6569727272727272
SCP1303	CSF1R	False	42	0.05469794583315498	0.7342	9999	0.9155066666666667
SCP1303	SPI1	True	42	-0.0014405618226415837	0.9925	9999	0.9925000000000002
SCP1303	SELECTED_MARKER_MEAN_LOG2_1PLUS_CPM	True	42	0.012150900666463293	0.9443	9999	0.9925000000000002
GSE183852_Nuclei	CD163	False	38	-0.04195653255235565	0.8019	9999	0.9155066666666667
GSE183852_Nuclei	LYVE1	False	38	0.07854096069372203	0.6357	9999	0.900575
GSE183852_Nuclei	C1QA	True	38	0.19837793421530023	0.2297	9999	0.6521625
GSE183852_Nuclei	C1QB	True	38	-0.006902599342727739	0.9653	9999	0.9925000000000002
GSE183852_Nuclei	C1QC	False	38	0.20155636520549014	0.2293	9999	0.6521625
GSE183852_Nuclei	MRC1	False	38	0.22910055913720162	0.1636	9999	0.6521625
GSE183852_Nuclei	MSR1	False	38	0.18477903278868293	0.2639	9999	0.6521625
GSE183852_Nuclei	MARCO	False	38	0.35647723053885316	0.0296	9999	0.5814
GSE183852_Nuclei	FCGR3A	False	38	-0.2959935554087899	0.0702	9999	0.6521625
GSE183852_Nuclei	CD68	False	38	0.2712293537729458	0.0978	9999	0.6521625
GSE183852_Nuclei	LST1	False	38	0.257314300023689	0.1168	9999	0.6521625
GSE183852_Nuclei	TYROBP	True	38	0.20046035451921776	0.2299	9999	0.6521625
GSE183852_Nuclei	AIF1	False	38	0.2282395576121433	0.1695	9999	0.6521625
GSE183852_Nuclei	FCER1G	True	38	0.1807282953317262	0.2673	9999	0.6521625
GSE183852_Nuclei	CSF1R	False	38	0.13944580608522755	0.4078	9999	0.6569727272727272
GSE183852_Nuclei	SPI1	True	38	0.3461294197963933	0.0342	9999	0.5814
GSE183852_Nuclei	SELECTED_MARKER_MEAN_LOG2_1PLUS_CPM	True	38	0.26278907211190955	0.1097	9999	0.6521625
