## Supplementary Data 1 for "*IL18* and pyroptosis-related genes show contrasting expression in human cardiac pericytes and endothelial cells": BCD_marker_levels.tsv

cohort	gene	selected_marker	N	EC_median_CPM	pericyte_median_CPM	macrophage_median_CPM	EC_pericyte_ratio_of_median_CPM	ratio_status	median_delta_L	EC_detected_donors	pericyte_detected_donors
SCP1303	IL18	False	42	2.8275569045373183	19.680104922949777	136.86654302394348	0.14367590597751276	defined	-2.1205688998822616	39	40
SCP1303	CD163	False	42	1.72447116248946	0.0	1209.288587959843		undefined_zero_pericyte_median	0.8756141609901122	36	11
SCP1303	LYVE1	False	42	1.0458018035521257	8.85764905536578	411.421520467969	0.1180676494423315	defined	-1.1587808745157242	33	29
SCP1303	C1QA	True	42	0.0	0.0	81.65091938259744		undefined_zero_pericyte_median	0.0	6	1
SCP1303	C1QB	True	42	0.0	0.0	99.40077571051339		undefined_zero_pericyte_median	0.0	13	2
SCP1303	C1QC	False	42	0.0	0.0	56.52578176319133		undefined_zero_pericyte_median	0.0	10	5
SCP1303	MRC1	False	42	3.265327376050479	0.0	2180.7772322243864		undefined_zero_pericyte_median	1.477460919152403	40	14
SCP1303	MSR1	False	42	1.1203673077447927	0.0	854.6806510466329		undefined_zero_pericyte_median	0.9008560034598766	35	9
SCP1303	MARCO	False	42	0.0	0.0	49.95943558096987		undefined_zero_pericyte_median	0.0	16	5
SCP1303	FCGR3A	False	42	0.0	0.0	33.544566055543555		undefined_zero_pericyte_median	0.0	15	2
SCP1303	CD68	False	42	0.0	0.0	25.76258657773628		undefined_zero_pericyte_median	0.0	7	4
SCP1303	LST1	False	42	0.22774461196906454	0.0	36.20586417859941		undefined_zero_pericyte_median	0.0	22	11
SCP1303	TYROBP	True	42	0.0	0.0	75.68569904923618		undefined_zero_pericyte_median	0.0	14	4
SCP1303	AIF1	False	42	0.0	0.0	11.362073682811094		undefined_zero_pericyte_median	0.0	11	4
SCP1303	FCER1G	True	42	0.2973401918548989	0.0	63.80910290937969		undefined_zero_pericyte_median	0.0	23	6
SCP1303	CSF1R	False	42	1.0756527415624246	68.26379281511336	453.44828613542506	0.01575729529819326	defined	-4.852231133333217	35	42
SCP1303	SPI1	True	42	0.34346666644921864	0.0	188.9676089333924		undefined_zero_pericyte_median	0.35731086022140457	25	5
GSE183852_Nuclei	IL18	False	38	2.4379665132616566	7.241483453821743	139.76320130012442	0.3366667242711164	defined	-1.3171266619353073	30	33
GSE183852_Nuclei	CD163	False	38	7.797904210710234	8.938370403396917	1777.8664043656677	0.8724078169491317	defined	-0.030024112313494777	36	36
GSE183852_Nuclei	LYVE1	False	38	6.7526266647125865	18.563827013724243	891.016979457713	0.3637518632187408	defined	-1.2380699854246429	37	37
GSE183852_Nuclei	C1QA	True	38	9.609399860036753	9.799924739965398	189.22059209966	0.9805585364189932	defined	0.1163407776786698	36	34
GSE183852_Nuclei	C1QB	True	38	7.776656327743016	9.164056692024108	208.96194995058045	0.8486041268722607	defined	0.0009324744496048698	36	35
GSE183852_Nuclei	C1QC	False	38	9.79738259146032	8.611031482445554	222.62361766067443	1.1377710802048815	defined	0.037903057892235914	36	34
GSE183852_Nuclei	MRC1	False	38	12.031693424816062	9.89325401771488	2014.556945426885	1.216151268659643	defined	0.07338601558600333	38	35
GSE183852_Nuclei	MSR1	False	38	3.5106102655080464	3.8364565331051246	769.885701120709	0.9150658257729961	defined	0.01691803374562717	36	33
GSE183852_Nuclei	MARCO	False	38	0.7519928028905412	0.0	80.63528940759119		undefined_zero_pericyte_median	0.22447483752767125	26	16
GSE183852_Nuclei	FCGR3A	False	38	1.1075262522399134	0.8917094923355863	52.88013999471582	1.2420258635343837	defined	0.19356688874109704	30	24
GSE183852_Nuclei	CD68	False	38	3.616704630306301	3.247339113760083	61.86685677665521	1.1137440543185313	defined	0.21134551330851314	37	26
GSE183852_Nuclei	LST1	False	38	1.2486540637402077	0.49907945312758284	69.84229566645024	2.501914386407341	defined	0.41267717064046505	30	20
GSE183852_Nuclei	TYROBP	True	38	4.836570938421674	5.264512074002829	164.5144846126109	0.918712099133667	defined	-0.008007436579716698	34	34
GSE183852_Nuclei	AIF1	False	38	2.6414478983382548	1.6976233761665953	81.79754537643745	1.5559681466586013	defined	0.0	33	30
GSE183852_Nuclei	FCER1G	True	38	3.588749175733791	3.0919477711523444	141.52381388247508	1.1606758720883221	defined	0.16097839322178875	36	29
GSE183852_Nuclei	CSF1R	False	38	2.894554789321932	47.859023127719084	401.89486541568874	0.06048085815703702	defined	-3.7479333366799206	35	38
GSE183852_Nuclei	SPI1	True	38	3.3247881516359694	3.0276070731575526	213.16085638219096	1.098157082903258	defined	0.08221560090658825	34	29
