## Supplementary Data 1 for "*IL18* and pyroptosis-related genes show contrasting expression in human cardiac pericytes and endothelial cells": BCD_marker_selection.tsv

cohort	gene	macrophage_median_CPM	IL18_macrophage_median_CPM	ratio_to_IL18	macrophage_to_max_vascular_ratio	within_4fold	specificity_ge4	distance	eligible_both_cohorts	selected
SCP1303	CD163	1209.288587959843	136.86654302394348	8.835531030752268	701.2518470961872	False	True	3.1433168458589478	False	False
SCP1303	LYVE1	411.421520467969	136.86654302394348	3.006005057028399	11.84659380529311	True	True	1.5878474363147086	False	False
SCP1303	C1QA	81.65091938259744	136.86654302394348	0.5965732572664848	inf	True	True	0.7452287878038494	True	True
SCP1303	C1QB	99.40077571051339	136.86654302394348	0.7262605857819042	inf	True	True	0.46144080787621183	True	True
SCP1303	C1QC	56.52578176319133	136.86654302394348	0.41299926566642875	inf	True	True	1.2757888784250713	True	False
SCP1303	MRC1	2180.7772322243864	136.86654302394348	15.93360352385667	667.8586803330294	False	True	3.994000676758617	False	False
SCP1303	MSR1	854.6806510466329	136.86654302394348	6.244628030804539	762.8575424670636	False	True	2.6426156384311343	False	False
SCP1303	MARCO	49.95943558096987	136.86654302394348	0.36502299595767496	inf	True	True	1.4539407401849824	True	False
SCP1303	FCGR3A	33.544566055543555	136.86654302394348	0.2450895983372303	inf	False	True	2.028618837715366	False	False
SCP1303	CD68	25.76258657773628	136.86654302394348	0.18823144070519385	inf	False	True	2.4094204702161353	False	False
SCP1303	LST1	36.20586417859941	136.86654302394348	0.2645340736944422	158.97572225997337	True	True	1.9184745321551309	True	False
SCP1303	TYROBP	75.68569904923618	136.86654302394348	0.5529890459496423	inf	True	True	0.8546771922043248	True	True
SCP1303	AIF1	11.362073682811094	136.86654302394348	0.08301571320336051	inf	False	True	3.5904717543392284	False	False
SCP1303	FCER1G	63.80910290937969	136.86654302394348	0.46621403229434166	214.59965607514752	True	True	1.100935666961134	True	True
SCP1303	CSF1R	453.44828613542506	136.86654302394348	3.3130688926372507	6.642588514874216	True	True	1.7281682034288064	True	False
SCP1303	SPI1	188.9676089333924	136.86654302394348	1.380670577033091	550.1774331901031	True	True	0.46536913887656806	True	True
GSE183852_Nuclei	CD163	1777.8664043656677	139.76320130012442	12.720561548586144	198.9027444745422	False	True	3.669090454619561	False	False
GSE183852_Nuclei	LYVE1	891.016979457713	139.76320130012442	6.375190115632531	23.930142019182405	False	True	2.672468365468052	False	False
GSE183852_Nuclei	C1QA	189.22059209966	139.76320130012442	1.3538656122603536	19.308371964122664	True	True	0.43708454087174736	True	True
GSE183852_Nuclei	C1QB	208.96194995058045	139.76320130012442	1.4951142218176596	22.802341470939336	True	True	0.5802557057980533	True	True
GSE183852_Nuclei	C1QC	222.62361766067443	139.76320130012442	1.5928628965976341	22.722764532510915	True	True	0.6716220942888063	True	False
GSE183852_Nuclei	MRC1	2014.556945426885	139.76320130012442	14.41407270788589	167.43752307316484	False	True	3.8494061226486935	False	False
GSE183852_Nuclei	MSR1	769.885701120709	139.76320130012442	5.508500763856098	154.18924373480056	False	True	2.461659717187624	False	False
GSE183852_Nuclei	MARCO	80.63528940759119	139.76320130012442	0.5769422040815789	107.22880471414342	True	True	0.7935012925871304	True	False
GSE183852_Nuclei	FCGR3A	52.88013999471582	139.76320130012442	0.3783552430311193	47.746172957768295	True	True	1.4021866575738058	False	False
GSE183852_Nuclei	CD68	61.86685677665521	139.76320130012442	0.44265483475728123	17.105863790545612	True	True	1.1757459159304284	False	False
GSE183852_Nuclei	LST1	69.84229566645024	139.76320130012442	0.4997187744467332	55.934063480516954	True	True	1.0008116737069297	True	False
GSE183852_Nuclei	TYROBP	164.5144846126109	139.76320130012442	1.177094421723613	31.249711711179273	True	True	0.23523005214244494	True	True
GSE183852_Nuclei	AIF1	81.79754537643745	139.76320130012442	0.585258098093984	30.966935001025995	True	True	0.7728551031422096	False	False
GSE183852_Nuclei	FCER1G	141.52381388247508	139.76320130012442	1.0125971111563905	39.435415224731535	True	True	0.018060273493983633	True	True
GSE183852_Nuclei	CSF1R	401.89486541568874	139.76320130012442	2.87554135621628	8.397473227632982	True	True	1.523833586807062	True	False
GSE183852_Nuclei	SPI1	213.16085638219096	139.76320130012442	1.5251572259314097	64.11261309304916	True	True	0.608957975383344	True	True
