## Supplementary Data 1 for "*IL18* and pyroptosis-related genes show contrasting expression in human cardiac pericytes and endothelial cells": BCD_mural_contrasts.tsv

cohort	variant	contrast	gene	N	median_delta_L	ci_low	ci_high	positive	negative	tie	non_tie	direction_fraction	detected_donors	precision_pass	single_cohort_condition_pass
SCP1303	nuclei_ge_30	endothelium_minus_smooth_muscle	IL18	42	-1.943411843059884	-2.2175938052012065	-1.5146937903175928	3	39	0	42	0.9285714285714286	42	True	True
SCP1303	nuclei_ge_30	endothelium_minus_smooth_muscle	CASP1	42	2.794908381476718	2.451006505709941	3.0209692607430396	42	0	0	42	1.0	42	True	True
SCP1303	nuclei_ge_30	endothelium_minus_smooth_muscle	CASP4	42	2.57312974523425	2.3332644520899324	2.8748660298341293	42	0	0	42	1.0	42	True	True
SCP1303	nuclei_ge_30	endothelium_minus_smooth_muscle	GSDMD	42	2.148956704027568	1.6891145491950799	2.8962928800159258	42	0	0	42	1.0	42	False	False
SCP1303	nuclei_ge_30	pericyte_minus_smooth_muscle	IL18	42	0.30258342798313387	0.056194684409163864	0.45654621996308364	31	11	0	42	0.7380952380952381	42	True	False
SCP1303	nuclei_ge_30	pericyte_minus_smooth_muscle	CASP1	42	0.0	0.0	0.0	12	6	24	18	0.6666666666666666	18	True	False
SCP1303	nuclei_ge_30	pericyte_minus_smooth_muscle	CASP4	42	0.5115345445674011	-0.0033789053220418808	0.8256603603815433	27	15	0	42	0.6428571428571429	42	True	False
SCP1303	nuclei_ge_30	pericyte_minus_smooth_muscle	GSDMD	42	0.0	-0.3170934549516119	0.415566707691003	19	20	3	39	0.5128205128205128	39	True	False
GSE183852_Nuclei	nuclei_ge_30	endothelium_minus_smooth_muscle	IL18	37	-0.6665472690733392	-1.3138930569010108	-0.20217580326133522	7	26	4	33	0.7878787878787878	33	False	False
GSE183852_Nuclei	nuclei_ge_30	endothelium_minus_smooth_muscle	CASP1	37	4.473611207894986	3.8284659198288282	4.7675742093557485	36	1	0	37	0.972972972972973	37	True	True
GSE183852_Nuclei	nuclei_ge_30	endothelium_minus_smooth_muscle	CASP4	37	3.0258332139900723	2.737812993518985	3.3276876287745782	37	0	0	37	1.0	37	True	True
GSE183852_Nuclei	nuclei_ge_30	endothelium_minus_smooth_muscle	GSDMD	37	1.0311718595320505	0.6807394835057075	1.2114073396203349	33	4	0	37	0.8918918918918919	37	True	True
GSE183852_Nuclei	nuclei_ge_30	pericyte_minus_smooth_muscle	IL18	37	0.3197686621529314	0.0	0.6276056832017529	23	11	3	34	0.6764705882352942	34	True	False
GSE183852_Nuclei	nuclei_ge_30	pericyte_minus_smooth_muscle	CASP1	37	1.1920316734399476	0.0	1.7915480740035714	24	9	4	33	0.7272727272727273	33	False	False
GSE183852_Nuclei	nuclei_ge_30	pericyte_minus_smooth_muscle	CASP4	37	0.8513844903203585	0.4909169530166517	1.137316723282514	30	7	0	37	0.8108108108108109	37	True	True
GSE183852_Nuclei	nuclei_ge_30	pericyte_minus_smooth_muscle	GSDMD	37	-0.5331510640432908	-0.923219508381588	-0.15986896479280555	11	26	0	37	0.7027027027027027	37	True	False
