## Supplementary Data 1 for "*IL18* and pyroptosis-related genes show contrasting expression in human cardiac pericytes and endothelial cells": BCD_thinning_depth.tsv

cohort	mode	donor	expected_common_library	EC_original_library	pericyte_original_library	EC_retention_probability	pericyte_retention_probability
SCP1303	within_donor_min	P1290	1824750	2645613	1824750	0.6897267287392373	1.0
SCP1303	within_donor_min	P1300	2288768	2288768	3079131	1.0	0.7433162148671167
SCP1303	within_donor_min	P1304	1197687	2352171	1197687	0.5091836435361204	1.0
SCP1303	within_donor_min	P1358	1498996	2253574	1498996	0.6651638685927331	1.0
SCP1303	within_donor_min	P1371	1237690	1875054	1237690	0.660082322962432	1.0
SCP1303	within_donor_min	P1422	1276627	2404584	1276627	0.5309138711727267	1.0
SCP1303	within_donor_min	P1425	1648741	2988106	1648741	0.5517679091705582	1.0
SCP1303	within_donor_min	P1430	818845	1801881	818845	0.4544390001337491	1.0
SCP1303	within_donor_min	P1437	2190885	3586620	2190885	0.6108494906067551	1.0
SCP1303	within_donor_min	P1447	1746807	3197533	1746807	0.546298349383728	1.0
SCP1303	within_donor_min	P1462	1941374	4009092	1941374	0.48424281607905234	1.0
SCP1303	within_donor_min	P1472	1890796	3313709	1890796	0.5705980820886807	1.0
SCP1303	within_donor_min	P1479	2046880	4920529	2046880	0.4159877931823997	1.0
SCP1303	within_donor_min	P1504	684474	952216	684474	0.7188222000050408	1.0
SCP1303	within_donor_min	P1508	1061135	2288356	1061135	0.4637106289406019	1.0
SCP1303	within_donor_min	P1510	1440836	1777022	1440836	0.8108149477046429	1.0
SCP1303	within_donor_min	P1515	2655119	3546863	2655119	0.7485823388160185	1.0
SCP1303	within_donor_min	P1516	797962	797962	1162412	1.0	0.6864708898394029
SCP1303	within_donor_min	P1539	1722805	2742580	1722805	0.628169460872609	1.0
SCP1303	within_donor_min	P1540	965205	965205	2435716	1.0	0.39627156860652063
SCP1303	within_donor_min	P1547	3326362	5114813	3326362	0.650338927346904	1.0
SCP1303	within_donor_min	P1549	1835415	1835415	2050773	1.0	0.8949869146902169
SCP1303	within_donor_min	P1558	1982670	2147162	1982670	0.9233909691024711	1.0
SCP1303	within_donor_min	P1561	3820651	4801129	3820651	0.7957817838262625	1.0
SCP1303	within_donor_min	P1582	2344464	2344464	4934715	1.0	0.47509613017165125
SCP1303	within_donor_min	P1600	2914739	3569732	2914739	0.8165147971892568	1.0
SCP1303	within_donor_min	P1602	790344	827873	790344	0.9546681677020509	1.0
SCP1303	within_donor_min	P1603	705288	705288	888024	1.0	0.7942217777897894
SCP1303	within_donor_min	P1606	887564	1868540	887564	0.4750040138289788	1.0
SCP1303	within_donor_min	P1610	3055966	4954489	3055966	0.6168075052745097	1.0
SCP1303	within_donor_min	P1617	1647465	4320176	1647465	0.3813421027291481	1.0
SCP1303	within_donor_min	P1622	1029045	1496304	1029045	0.6877245532993296	1.0
SCP1303	within_donor_min	P1630	931859	3378448	931859	0.2758245798070593	1.0
SCP1303	within_donor_min	P1631	1887968	3964179	1887968	0.4762570005037613	1.0
SCP1303	within_donor_min	P1678	1155848	1155848	3092888	1.0	0.37371156019875273
SCP1303	within_donor_min	P1685	1855226	2838706	1855226	0.6535463693668876	1.0
SCP1303	within_donor_min	P1702	946747	946747	1389917	1.0	0.6811536228422272
SCP1303	within_donor_min	P1707	2307814	5752525	2307814	0.40118278495095633	1.0
SCP1303	within_donor_min	P1718	1976928	2677050	1976928	0.7384725724211352	1.0
SCP1303	within_donor_min	P1722	2778684	4562975	2778684	0.6089632312252423	1.0
SCP1303	within_donor_min	P1726	1386307	1386307	1671323	1.0	0.8294668355548269
SCP1303	within_donor_min	P1735	3019129	4319830	3019129	0.6988999567112595	1.0
SCP1303	cohort_global_min	P1290	684474	2645613	1824750	0.2587203797380796	0.3751056309083436
SCP1303	cohort_global_min	P1300	684474	2288768	3079131	0.2990578337341312	0.22229453699761395
SCP1303	cohort_global_min	P1304	684474	2352171	1197687	0.29099670049498955	0.571496559618665
SCP1303	cohort_global_min	P1358	684474	2253574	1498996	0.3037282112768429	0.4566216320790716
SCP1303	cohort_global_min	P1371	684474	1875054	1237690	0.3650422867821407	0.5530253940809088
SCP1303	cohort_global_min	P1422	684474	2404584	1276627	0.2846538112205687	0.5361581730607295
SCP1303	cohort_global_min	P1425	684474	2988106	1648741	0.22906617101267493	0.4151494989206916
SCP1303	cohort_global_min	P1430	684474	1801881	818845	0.37986637297357595	0.83590178849477
SCP1303	cohort_global_min	P1437	684474	3586620	2190885	0.19084095889723474	0.31241895398434877
SCP1303	cohort_global_min	P1447	684474	3197533	1746807	0.2140631543130282	0.3918429454427421
SCP1303	cohort_global_min	P1462	684474	4009092	1941374	0.1707304297332164	0.3525719413157897
SCP1303	cohort_global_min	P1472	684474	3313709	1890796	0.2065582705059497	0.36200309287728555
SCP1303	cohort_global_min	P1479	684474	4920529	2046880	0.13910577500915045	0.3343986945986086
SCP1303	cohort_global_min	P1504	684474	952216	684474	0.7188222000050408	1.0
SCP1303	cohort_global_min	P1508	684474	2288356	1061135	0.2991116766796775	0.6450395095817214
SCP1303	cohort_global_min	P1510	684474	1777022	1440836	0.38518037480683975	0.47505337179248713
SCP1303	cohort_global_min	P1515	684474	3546863	2655119	0.192980106646352	0.2577940951045885
SCP1303	cohort_global_min	P1516	684474	797962	1162412	0.8577776886618661	0.5888394132200975
SCP1303	cohort_global_min	P1539	684474	2742580	1722805	0.2495730297748835	0.39730207423359
SCP1303	cohort_global_min	P1540	684474	965205	2435716	0.7091488336674593	0.28101552069288865
SCP1303	cohort_global_min	P1547	684474	5114813	3326362	0.13382190121124662	0.20577255271675182
SCP1303	cohort_global_min	P1549	684474	1835415	2050773	0.37292601400773123	0.33376390268449996
SCP1303	cohort_global_min	P1558	684474	2147162	1982670	0.3187807906436496	0.3452284041217147
SCP1303	cohort_global_min	P1561	684474	4801129	3820651	0.14256521747280693	0.17915114466094914
SCP1303	cohort_global_min	P1582	684474	2344464	4934715	0.29195329934688696	0.13870588271055168
SCP1303	cohort_global_min	P1600	684474	3569732	2914739	0.1917438059775916	0.23483200382607156
SCP1303	cohort_global_min	P1602	684474	827873	790344	0.8267862341204508	0.8660456712520118
SCP1303	cohort_global_min	P1603	684474	705288	888024	0.9704886514445162	0.7707832220750791
SCP1303	cohort_global_min	P1606	684474	1868540	887564	0.36631487685572695	0.7711826978110874
SCP1303	cohort_global_min	P1610	684474	4954489	3055966	0.13815228977196237	0.22397958616031724
SCP1303	cohort_global_min	P1617	684474	4320176	1647465	0.15843660073108132	0.4154710418734237
SCP1303	cohort_global_min	P1622	684474	1496304	1029045	0.4574431398967055	0.6651545850764544
SCP1303	cohort_global_min	P1630	684474	3378448	931859	0.20260012881654535	0.7345252876239861
SCP1303	cohort_global_min	P1631	684474	3964179	1887968	0.17266475605667655	0.3625453397515212
SCP1303	cohort_global_min	P1678	684474	1155848	3092888	0.5921834012776767	0.22130578281528462
SCP1303	cohort_global_min	P1685	684474	2838706	1855226	0.24112183508965002	0.36894372976661605
SCP1303	cohort_global_min	P1702	684474	946747	1389917	0.7229745644823802	0.4924567438199547
SCP1303	cohort_global_min	P1707	684474	5752525	2307814	0.1189867058378712	0.29658975983333147
SCP1303	cohort_global_min	P1718	684474	2677050	1976928	0.25568218748249005	0.3462311222259991
SCP1303	cohort_global_min	P1722	684474	4562975	2778684	0.15000608155863226	0.24633027721036288
SCP1303	cohort_global_min	P1726	684474	1386307	1671323	0.4937391212768889	0.4095402265151619
SCP1303	cohort_global_min	P1735	684474	4319830	3019129	0.15844929082857429	0.22671240612772756
GSE183852_Nuclei	within_donor_min	H_ZC-11-292	889531	2093395	889531	0.42492267345627555	1.0
GSE183852_Nuclei	within_donor_min	H_ZC-LVAD	311015	885919	311015	0.35106482646833403	1.0
GSE183852_Nuclei	within_donor_min	TWCM-10-5	114383	285366	114383	0.40082911068592614	1.0
GSE183852_Nuclei	within_donor_min	TWCM-10-68	1142158	1142158	1363745	1.0	0.8375158112403712
GSE183852_Nuclei	within_donor_min	TWCM-11-103	430794	518445	430794	0.8309348146862252	1.0
GSE183852_Nuclei	within_donor_min	TWCM-11-104	1406468	3558889	1406468	0.3951986139494657	1.0
GSE183852_Nuclei	within_donor_min	TWCM-11-192	852496	852496	1224404	1.0	0.6962538508531497
GSE183852_Nuclei	within_donor_min	TWCM-11-256	1218590	2315284	1218590	0.5263242004004692	1.0
GSE183852_Nuclei	within_donor_min	TWCM-11-264	1676195	1954387	1676195	0.8576576696427064	1.0
GSE183852_Nuclei	within_donor_min	TWCM-11-3	114342	823451	114342	0.1388570783203858	1.0
GSE183852_Nuclei	within_donor_min	TWCM-11-41	215024	275178	215024	0.7813996758461795	1.0
GSE183852_Nuclei	within_donor_min	TWCM-11-42	1732983	2353868	1732983	0.736227774879475	1.0
GSE183852_Nuclei	within_donor_min	TWCM-11-74	1199834	1199834	1430155	1.0	0.8389538196908727
GSE183852_Nuclei	within_donor_min	TWCM-11-78	1863410	3775532	1863410	0.49354898859286583	1.0
GSE183852_Nuclei	within_donor_min	TWCM-11-82	904764	904764	1212600	1.0	0.7461355764473033
GSE183852_Nuclei	within_donor_min	TWCM-11-93	380011	1717267	380011	0.22128824463522562	1.0
GSE183852_Nuclei	within_donor_min	TWCM-13-1	1588757	2822079	1588757	0.5629739635212196	1.0
GSE183852_Nuclei	within_donor_min	TWCM-13-101	263066	408479	263066	0.6440135233390211	1.0
GSE183852_Nuclei	within_donor_min	TWCM-13-102	477150	967529	477150	0.4931635124115143	1.0
GSE183852_Nuclei	within_donor_min	TWCM-13-104	1281183	2761716	1281183	0.4639083091816827	1.0
GSE183852_Nuclei	within_donor_min	TWCM-13-132	708327	1275391	708327	0.5553802716186644	1.0
GSE183852_Nuclei	within_donor_min	TWCM-13-152	2166808	2579207	2166808	0.8401062807289217	1.0
GSE183852_Nuclei	within_donor_min	TWCM-13-168	2722775	2722775	4097884	1.0	0.66443437637571
GSE183852_Nuclei	within_donor_min	TWCM-13-17	144406	499069	144406	0.28935077113585495	1.0
GSE183852_Nuclei	within_donor_min	TWCM-13-181	1073541	5151140	1073541	0.20840842997860667	1.0
GSE183852_Nuclei	within_donor_min	TWCM-13-192	2074982	3746625	2074982	0.5538269776131852	1.0
GSE183852_Nuclei	within_donor_min	TWCM-13-198	784987	1111297	784987	0.7063701242782082	1.0
GSE183852_Nuclei	within_donor_min	TWCM-13-208	807749	1744952	807749	0.4629061429769988	1.0
GSE183852_Nuclei	within_donor_min	TWCM-13-235	1509500	1808077	1509500	0.834864886838337	1.0
GSE183852_Nuclei	within_donor_min	TWCM-13-285	517145	1556816	517145	0.33218119546561703	1.0
GSE183852_Nuclei	within_donor_min	TWCM-13-36	903799	2248606	903799	0.401937467035132	1.0
GSE183852_Nuclei	within_donor_min	TWCM-13-47	207913	742924	207913	0.27985769742261657	1.0
GSE183852_Nuclei	within_donor_min	TWCM-13-80	1544156	1544156	1778254	1.0	0.868355139367042
GSE183852_Nuclei	within_donor_min	TWCM-13-84	240724	578076	240724	0.41642275410153684	1.0
GSE183852_Nuclei	within_donor_min	TWCM-13-96	1556732	2131226	1556732	0.7304396624290432	1.0
GSE183852_Nuclei	within_donor_min	TWCM-14-173	2077278	2204249	2077278	0.9423971611192746	1.0
GSE183852_Nuclei	within_donor_min	TWCM-LVAD2	562254	2554245	562254	0.22012532078950922	1.0
GSE183852_Nuclei	within_donor_min	TWCM-LVAD3	1018468	3898935	1018468	0.2612169733529797	1.0
GSE183852_Nuclei	cohort_global_min	H_ZC-11-292	114342	2093395	889531	0.05462036548286396	0.12854189454892523
GSE183852_Nuclei	cohort_global_min	H_ZC-LVAD	114342	885919	311015	0.12906597555758484	0.3676414320852692
GSE183852_Nuclei	cohort_global_min	TWCM-10-5	114342	285366	114383	0.4006854355459305	0.9996415551261988
GSE183852_Nuclei	cohort_global_min	TWCM-10-68	114342	1142158	1363745	0.10011049259384429	0.08384412041840666
GSE183852_Nuclei	cohort_global_min	TWCM-11-103	114342	518445	430794	0.220547984839279	0.2654215239766571
GSE183852_Nuclei	cohort_global_min	TWCM-11-104	114342	3558889	1406468	0.03212856596538976	0.08129726378417426
GSE183852_Nuclei	cohort_global_min	TWCM-11-192	114342	852496	1224404	0.13412614252735497	0.09338584323474931
GSE183852_Nuclei	cohort_global_min	TWCM-11-256	114342	2315284	1218590	0.04938573410432586	0.09383139530112672
GSE183852_Nuclei	cohort_global_min	TWCM-11-264	114342	1954387	1676195	0.05850530115069329	0.06821521362371323
GSE183852_Nuclei	cohort_global_min	TWCM-11-3	114342	823451	114342	0.1388570783203858	1.0
GSE183852_Nuclei	cohort_global_min	TWCM-11-41	114342	275178	215024	0.4155201360573883	0.5317638961232235
GSE183852_Nuclei	cohort_global_min	TWCM-11-42	114342	2353868	1732983	0.04857621582858512	0.0659798740091507
GSE183852_Nuclei	cohort_global_min	TWCM-11-74	114342	1199834	1430155	0.09529818291530329	0.07995077456639316
GSE183852_Nuclei	cohort_global_min	TWCM-11-78	114342	3775532	1863410	0.030285003543871432	0.06136169710369699
GSE183852_Nuclei	cohort_global_min	TWCM-11-82	114342	904764	1212600	0.12637770733583564	0.09429490351311232
GSE183852_Nuclei	cohort_global_min	TWCM-11-93	114342	1717267	380011	0.0665837053876887	0.300891289988974
GSE183852_Nuclei	cohort_global_min	TWCM-13-1	114342	2822079	1588757	0.04051693804461179	0.07196947047282876
GSE183852_Nuclei	cohort_global_min	TWCM-13-101	114342	408479	263066	0.2799213668266912	0.43465138026198746
GSE183852_Nuclei	cohort_global_min	TWCM-13-102	114342	967529	477150	0.11817940340806322	0.23963533480037724
GSE183852_Nuclei	cohort_global_min	TWCM-13-104	114342	2761716	1281183	0.041402519303215826	0.08924720356108377
GSE183852_Nuclei	cohort_global_min	TWCM-13-132	114342	1275391	708327	0.08965250656465351	0.1614254433333757
GSE183852_Nuclei	cohort_global_min	TWCM-13-152	114342	2579207	2166808	0.04433223079807088	0.05276978855533116
GSE183852_Nuclei	cohort_global_min	TWCM-13-168	114342	2722775	4097884	0.04199465618716199	0.027902693194829332
GSE183852_Nuclei	cohort_global_min	TWCM-13-17	114342	499069	144406	0.22911060394454474	0.7918092046036869
GSE183852_Nuclei	cohort_global_min	TWCM-13-181	114342	5151140	1073541	0.022197416494212932	0.10650920644856601
GSE183852_Nuclei	cohort_global_min	TWCM-13-192	114342	3746625	2074982	0.03051866680012011	0.05510505633301879
GSE183852_Nuclei	cohort_global_min	TWCM-13-198	114342	1111297	784987	0.10289058640489446	0.1456610109466781
GSE183852_Nuclei	cohort_global_min	TWCM-13-208	114342	1744952	807749	0.06552730390291538	0.141556349806685
GSE183852_Nuclei	cohort_global_min	TWCM-13-235	114342	1808077	1509500	0.06323956335930384	0.07574826101358066
GSE183852_Nuclei	cohort_global_min	TWCM-13-285	114342	1556816	517145	0.07344605913608288	0.22110239874696652
GSE183852_Nuclei	cohort_global_min	TWCM-13-36	114342	2248606	903799	0.05085017117271767	0.12651264274468108
GSE183852_Nuclei	cohort_global_min	TWCM-13-47	114342	742924	207913	0.15390807135050152	0.5499511815038021
GSE183852_Nuclei	cohort_global_min	TWCM-13-80	114342	1544156	1778254	0.07404821792616809	0.06430015059715878
GSE183852_Nuclei	cohort_global_min	TWCM-13-84	114342	578076	240724	0.19779752143316795	0.4749921071434506
GSE183852_Nuclei	cohort_global_min	TWCM-13-96	114342	2131226	1556732	0.05365080944020015	0.0734500222260479
GSE183852_Nuclei	cohort_global_min	TWCM-14-173	114342	2204249	2077278	0.051873449868866904	0.05504414912207225
GSE183852_Nuclei	cohort_global_min	TWCM-LVAD2	114342	2554245	562254	0.044765478644374364	0.20336360434963557
GSE183852_Nuclei	cohort_global_min	TWCM-LVAD3	114342	3898935	1018468	0.029326469920632172	0.11226862306915877
