## Supplementary Data 1 for "*IL18* and pyroptosis-related genes show contrasting expression in human cardiac pericytes and endothelial cells": BCD_thinning_summary.tsv

cohort	mode	gene	repetitions	median_of_delta_medians	delta_median_q025	delta_median_q975	positive_median_fraction	negative_median_fraction	zero_median_fraction	precision_pass_fraction	single_condition_pass_fraction	median_direction_fraction
GSE183852_Nuclei	cohort_global_min	CASP1	200	4.208563660508068	3.284735065563711	4.767915296346398	1.0	0.0	0.0	0.165	0.165	0.9705882352941176
GSE183852_Nuclei	cohort_global_min	CASP4	200	2.339485956860056	2.0473049942721224	2.7081243464103477	1.0	0.0	0.0	0.71	0.71	1.0
GSE183852_Nuclei	cohort_global_min	GSDMD	200	1.74422459102629	1.363434642868235	2.1981120793451367	1.0	0.0	0.0	0.55	0.55	0.9473684210526315
GSE183852_Nuclei	cohort_global_min	IL18	200	0.0	-3.2805574942040714	0.0	0.0	0.42	0.58	0.185	0.0	0.782608695652174
GSE183852_Nuclei	within_donor_min	CASP1	200	3.107251700538916	2.9764877942664008	3.25131428628394	1.0	0.0	0.0	1.0	1.0	1.0
GSE183852_Nuclei	within_donor_min	CASP4	200	2.3206877232407237	2.2489523572920316	2.3892888466469495	1.0	0.0	0.0	1.0	1.0	1.0
GSE183852_Nuclei	within_donor_min	GSDMD	200	1.6631326485985296	1.5745246589728945	1.725950726513108	1.0	0.0	0.0	1.0	1.0	1.0
GSE183852_Nuclei	within_donor_min	IL18	200	-1.3447448564964872	-1.5528029156717327	-1.1793736500866023	0.0	1.0	0.0	0.555	0.555	0.9393939393939394
SCP1303	cohort_global_min	CASP1	200	2.7726448789032405	2.4280259483577824	3.0522139108862083	1.0	0.0	0.0	0.885	0.885	1.0
SCP1303	cohort_global_min	CASP4	200	2.084067006540363	1.9215410878424009	2.2648283932771487	1.0	0.0	0.0	1.0	1.0	1.0
SCP1303	cohort_global_min	GSDMD	200	2.488248883050338	2.1897178134137905	2.7930752001841124	1.0	0.0	0.0	0.735	0.735	0.9761904761904762
SCP1303	cohort_global_min	IL18	200	-2.116062412365495	-2.419763126753598	-1.7919938789785907	0.0	1.0	0.0	0.67	0.67	0.9743589743589743
SCP1303	within_donor_min	CASP1	200	2.664449787266845	2.4991318130160614	2.752140118506127	1.0	0.0	0.0	1.0	1.0	1.0
SCP1303	within_donor_min	CASP4	200	2.037350683505414	1.9551085334817175	2.1226657016838297	1.0	0.0	0.0	1.0	1.0	1.0
SCP1303	within_donor_min	GSDMD	200	2.4004538053462623	2.260774020467689	2.488749391198266	1.0	0.0	0.0	1.0	1.0	0.9761904761904762
SCP1303	within_donor_min	IL18	200	-2.1313894180057096	-2.2462433826038177	-1.9998748580745427	0.0	1.0	0.0	1.0	1.0	0.9512195121951219
