## Supplementary Data 1 for "*IL18* and pyroptosis-related genes show contrasting expression in human cardiac pericytes and endothelial cells": BCD_two_cohort_status.tsv

variant	contrast	gene	SCP1303_median	GSE183852_Nuclei_median	effect_ratio	status
nuclei_ge_50	endothelium_minus_pericyte	IL18	-2.1205688998822616	-1.3171266619353073	1.6099961842442885	supported
nuclei_ge_50	endothelium_minus_pericyte	CASP1	2.6772990200629043	3.0971390981730993	1.1568147879501076	supported
nuclei_ge_50	endothelium_minus_pericyte	CASP4	2.0159258454643623	2.3576420259819426	1.1695083086941955	supported
nuclei_ge_50	endothelium_minus_pericyte	GSDMD	2.3252711184108956	1.687902303838213	1.377610015178802	supported
nuclei_ge_100	endothelium_minus_pericyte	IL18	-2.1205688998822616	-1.3418910390780727	1.5802839709989929	supported
nuclei_ge_100	endothelium_minus_pericyte	CASP1	2.6772990200629043	3.0971390981730993	1.1568147879501076	supported
nuclei_ge_100	endothelium_minus_pericyte	CASP4	2.0159258454643623	2.3396773902736867	1.160596951290512	supported
nuclei_ge_100	endothelium_minus_pericyte	GSDMD	2.3252711184108956	1.687902303838213	1.377610015178802	supported
exclude_mito	endothelium_minus_pericyte	IL18	-2.1199239815758437	-1.3185431995987782	1.607777418457673	supported
exclude_mito	endothelium_minus_pericyte	CASP1	2.678373091413662	3.0988233905052547	1.156979735362289	supported
exclude_mito	endothelium_minus_pericyte	CASP4	2.0162542435606423	2.3585744060774263	1.1697802564384228	supported
exclude_mito	endothelium_minus_pericyte	GSDMD	2.3255822489193054	1.6888922646942148	1.3769867371264013	supported
exclude_top10	endothelium_minus_pericyte	IL18	-2.204009166485361	-1.394876463233417	1.580074812773255	supported
exclude_top10	endothelium_minus_pericyte	CASP1	2.6954229783592485	3.064674723444039	1.1369921337205342	supported
exclude_top10	endothelium_minus_pericyte	CASP4	1.992379822562607	2.2691261684343416	1.1389024034161228	supported
exclude_top10	endothelium_minus_pericyte	GSDMD	2.299543184185783	1.5858914858687752	1.4500003339926242	supported
exclude_mito_or_top10	endothelium_minus_pericyte	IL18	-2.203343256232863	-1.396966156877406	1.5772345273975183	supported
exclude_mito_or_top10	endothelium_minus_pericyte	CASP1	2.6965270510786485	3.0658616840467756	1.1369667820763705	supported
exclude_mito_or_top10	endothelium_minus_pericyte	CASP4	1.9927158003063146	2.267779968010845	1.1380348204506876	supported
exclude_mito_or_top10	endothelium_minus_pericyte	GSDMD	2.300738191905612	1.5859613765052907	1.4506899259900965	supported
nuclei_ge_30	endothelium_minus_smooth_muscle	IL18	-1.943411843059884	-0.6665472690733392	2.9156399451785218	undeterminable
nuclei_ge_30	endothelium_minus_smooth_muscle	CASP1	2.794908381476718	4.473611207894986	1.6006289284986537	supported
nuclei_ge_30	endothelium_minus_smooth_muscle	CASP4	2.57312974523425	3.0258332139900723	1.1759349560955037	supported
nuclei_ge_30	endothelium_minus_smooth_muscle	GSDMD	2.148956704027568	1.0311718595320505	2.083994713551214	undeterminable
nuclei_ge_30	pericyte_minus_smooth_muscle	IL18	0.30258342798313387	0.3197686621529314	1.056795027686564	not_supported
nuclei_ge_30	pericyte_minus_smooth_muscle	CASP1	0.0	1.1920316734399476	inf	undeterminable
nuclei_ge_30	pericyte_minus_smooth_muscle	CASP4	0.5115345445674011	0.8513844903203585	1.6643734022701528	not_supported
nuclei_ge_30	pericyte_minus_smooth_muscle	GSDMD	0.0	-0.5331510640432908	inf	not_supported
baseline_1000	endothelium_minus_pericyte	IL18	-2.1205688998822616	-1.3171266619353073	1.6099961842442885	supported
baseline_1000	endothelium_minus_pericyte	CASP1	2.6772990200629043	3.0971390981730993	1.1568147879501076	supported
baseline_1000	endothelium_minus_pericyte	CASP4	2.0159258454643623	2.3576420259819426	1.1695083086941955	supported
baseline_1000	endothelium_minus_pericyte	GSDMD	2.3252711184108956	1.687902303838213	1.377610015178802	supported
