## Supplementary Data 1 for "*IL18* and pyroptosis-related genes show contrasting expression in human cardiac pericytes and endothelial cells": calibration_expression_matched_support.tsv

target	denominator	direction	n	supported_n	fraction	matched_by	selected_by_direction_or_effect
IL18	abundance_matched_all	pericyte	249	39	0.1566265060240964	median_donor_mean(LE,LP) +/-0.5 in BOTH cohorts	False
IL18	abundance_matched_all	endothelium	249	38	0.15261044176706828	median_donor_mean(LE,LP) +/-0.5 in BOTH cohorts	False
IL18	abundance_matched_precision_primary	pericyte	186	39	0.20967741935483872	median_donor_mean(LE,LP) +/-0.5 in BOTH cohorts	False
IL18	abundance_matched_precision_primary	endothelium	186	38	0.20430107526881722	median_donor_mean(LE,LP) +/-0.5 in BOTH cohorts	False
CASP1	abundance_matched_all	pericyte	354	29	0.08192090395480225	median_donor_mean(LE,LP) +/-0.5 in BOTH cohorts	False
CASP1	abundance_matched_all	endothelium	354	51	0.1440677966101695	median_donor_mean(LE,LP) +/-0.5 in BOTH cohorts	False
CASP1	abundance_matched_precision_primary	pericyte	228	29	0.12719298245614036	median_donor_mean(LE,LP) +/-0.5 in BOTH cohorts	False
CASP1	abundance_matched_precision_primary	endothelium	228	51	0.2236842105263158	median_donor_mean(LE,LP) +/-0.5 in BOTH cohorts	False
CASP4	abundance_matched_all	pericyte	1047	176	0.16809933142311365	median_donor_mean(LE,LP) +/-0.5 in BOTH cohorts	False
CASP4	abundance_matched_all	endothelium	1047	233	0.22254059216809932	median_donor_mean(LE,LP) +/-0.5 in BOTH cohorts	False
CASP4	abundance_matched_precision_primary	pericyte	958	176	0.1837160751565762	median_donor_mean(LE,LP) +/-0.5 in BOTH cohorts	False
CASP4	abundance_matched_precision_primary	endothelium	958	233	0.24321503131524008	median_donor_mean(LE,LP) +/-0.5 in BOTH cohorts	False
GSDMD	abundance_matched_all	pericyte	259	29	0.11196911196911197	median_donor_mean(LE,LP) +/-0.5 in BOTH cohorts	False
GSDMD	abundance_matched_all	endothelium	259	41	0.1583011583011583	median_donor_mean(LE,LP) +/-0.5 in BOTH cohorts	False
GSDMD	abundance_matched_precision_primary	pericyte	162	29	0.17901234567901234	median_donor_mean(LE,LP) +/-0.5 in BOTH cohorts	False
GSDMD	abundance_matched_precision_primary	endothelium	162	41	0.25308641975308643	median_donor_mean(LE,LP) +/-0.5 in BOTH cohorts	False
