## Supplementary Data 1 for "*IL18* and pyroptosis-related genes show contrasting expression in human cardiac pericytes and endothelial cells": calibration_four_direction_frequency.tsv

universe	metric	successes	draws	fraction	Monte_Carlo_SE	seed	sampling	not_a_p_value
all_common_non_target	supported_configuration	24	200000	0.00012	2.449342768989265e-05	202610102	labelled_slots_non_target_no_duplicate_gene	True
all_common_non_target	sign_only_both_cohorts	987	200000	0.004935	0.00015669469957532066	202610102	labelled_slots_non_target_no_duplicate_gene	True
precision_non_target	supported_configuration	177	200000	0.000885	6.6491231564771e-05	202610102	labelled_slots_non_target_no_duplicate_gene	True
precision_non_target	sign_only_both_cohorts	2892	200000	0.01446	0.0002669354641107097	202610102	labelled_slots_non_target_no_duplicate_gene	True
abundance_matched_all	supported_configuration	159	200000	0.000795	6.302253466023086e-05	202610102	labelled_slots_non_target_no_duplicate_gene	True
abundance_matched_all	sign_only_both_cohorts	8065	200000	0.040325	0.0004398800653303125	202610102	labelled_slots_non_target_no_duplicate_gene	True
abundance_matched_precision_primary	supported_configuration	608	200000	0.00304	0.00012310073923417356	202610102	labelled_slots_non_target_no_duplicate_gene	True
abundance_matched_precision_primary	sign_only_both_cohorts	7017	200000	0.035085	0.00041142461505724225	202610102	labelled_slots_non_target_no_duplicate_gene	True
