## Supplementary Data 1 for "*IL18* and pyroptosis-related genes show contrasting expression in human cardiac pericytes and endothelial cells": calibration_support_rates.tsv

denominator	direction	numerator	denominator_n	fraction	all_common_n	ineligible_n	ineligible_fraction	bootstrap_B
all_common_unique	pericyte	1768	21932	0.08061280320992158	21932	8733	0.3981853000182382	1000
all_common_unique	endothelium	2504	21932	0.11417107422943644	21932	8733	0.3981853000182382	1000
all_common_unique	either	4272	21932	0.19478387743935802	21932	8733	0.3981853000182382	1000
both_precision_eligible_primary	pericyte	1768	13199	0.1339495416319418	21932	8733	0.3981853000182382	1000
both_precision_eligible_primary	endothelium	2504	13199	0.18971134176831578	21932	8733	0.3981853000182382	1000
both_precision_eligible_primary	either	4272	13199	0.3236608834002576	21932	8733	0.3981853000182382	1000
