## Supplementary Data 1 for "*IL18* and pyroptosis-related genes show contrasting expression in human cardiac pericytes and endothelial cells": calibration_target_B1000_B10000_selfcheck.tsv

cohort	gene	B1000_median	B1000_low	B1000_high	B10000_low	B10000_high	B1000_precision	B10000_precision	B1000_single_support	B10000_single_support	direct_bootstrap_max_error
SCP	IL18	-2.1205688998822616	-2.437898324105212	-1.7631782310134199	-2.437898324105212	-1.7631782310134199	True	True	True	True	0.0
SCP	CASP1	2.6772990200629043	2.3933012843386905	2.837336893154352	2.395511723181249	2.8303778678933695	True	True	True	True	0.0
SCP	CASP4	2.0159258454643623	1.7938627993914786	2.3245717682584695	1.7959139097940264	2.3245717682584695	True	True	True	True	0.0
SCP	GSDMD	2.3252711184108956	2.212163559064952	2.6939255448431685	2.212163559064952	2.6939255448431685	True	True	True	True	0.0
GSE	IL18	-1.3171266619353073	-1.753031952108166	-0.8707905055069554	-1.7508828415777027	-0.8502859959850217	True	True	True	True	0.0
GSE	CASP1	3.0971390981730993	2.8690043353978845	3.4363702662332325	2.8786119092374607	3.4363702662332325	True	True	True	True	0.0
GSE	CASP4	2.3576420259819426	2.0709728332307753	2.438464802151504	2.0709728332307753	2.438481710009831	True	True	True	True	0.0
GSE	GSDMD	1.687902303838213	1.496268674685099	1.8729490852413604	1.496268674685099	1.8727266460291923	True	True	True	True	0.0
