## Supplementary Data 1 for "*IL18* and pyroptosis-related genes show contrasting expression in human cardiac pericytes and endothelial cells": calibration_target_native_ranks.tsv

cohort	target	universe	n	median_delta	rank	signed_percentile	rank_after_round12	scalar_median_abs_error
SCP	IL18	all_native_features	36601	-2.1205688998822616	1014.0	2.76775956284153	1014.0	0.0
SCP	CASP1	all_native_features	36601	2.6772990200629043	35442.0	96.83333333333333	35442.0	0.0
SCP	CASP4	all_native_features	36601	2.0159258454643623	34929.0	95.43169398907104	34929.0	0.0
SCP	GSDMD	all_native_features	36601	2.3252711184108956	35202.0	96.1775956284153	35202.0	0.0
SCP	IL18	native_original_rank_eligible	23248	-2.1205688998822616	1014.0	4.357551512023057	1014.0	0.0
SCP	CASP1	native_original_rank_eligible	23248	2.6772990200629043	22089.0	95.01441046156494	22089.0	0.0
SCP	CASP4	native_original_rank_eligible	23248	2.0159258454643623	21576.0	92.80767410848712	21576.0	0.0
SCP	GSDMD	native_original_rank_eligible	23248	2.3252711184108956	21849.0	93.98201918527121	21849.0	0.0
GSE	IL18	all_native_features	33694	-1.3171266619353073	1326.0	3.932567595643012	1326.0	0.0
GSE	CASP1	all_native_features	33694	3.0971390981730993	33032.0	98.03520018995043	33032.0	0.0
GSE	CASP4	all_native_features	33694	2.3576420259819426	32669.0	96.95782506752144	32669.0	0.0
GSE	GSDMD	all_native_features	33694	1.687902303838213	32085.0	95.22452734989464	32085.0	0.0
GSE	IL18	native_original_rank_eligible	19048	-1.3171266619353073	1326.0	6.956476085472778	1326.0	0.0
GSE	CASP1	native_original_rank_eligible	19048	3.0971390981730993	18386.0	96.52438704257888	18386.0	0.0
GSE	CASP4	native_original_rank_eligible	19048	2.3576420259819426	18023.0	94.61857510369087	18023.0	0.0
GSE	GSDMD	native_original_rank_eligible	19048	1.687902303838213	17439.0	91.5524754554523	17439.0	0.0
