## Supplementary Data 1 for "*IL18* and pyroptosis-related genes show contrasting expression in human cardiac pericytes and endothelial cells": calibration_target_signed_ranks.tsv

cohort	target	background	n	median_delta	rank	signed_percentile	percentile_after_round12
SCP	IL18	all_common_unique	21932	-2.1205688998822616	794.0	3.6158861885002964	3.6158861885002964
SCP	IL18	both_precision_eligible	13199	-2.1205688998822616	398.0	3.0080315199272616	3.0080315199272616
SCP	IL18	original_rank_eligible	16384	-2.1205688998822616	794.0	4.840383324177501	4.840383324177501
SCP	IL18	abundance_matched_precision	187	-2.1205688998822616	21.0	10.75268817204301	10.75268817204301
GSE	IL18	all_common_unique	21932	-1.3171266619353073	1075.0	4.8971775112853955	4.8971775112853955
GSE	IL18	both_precision_eligible	13199	-1.3171266619353073	618.0	4.674950750113654	4.674950750113654
GSE	IL18	original_rank_eligible	15029	-1.3171266619353073	1075.0	7.146659568804898	7.146659568804898
GSE	IL18	abundance_matched_precision	187	-1.3171266619353073	23.0	11.827956989247312	11.827956989247312
SCP	CASP1	all_common_unique	21932	2.6772990200629043	20954.0	95.5405590260362	95.5405590260362
SCP	CASP1	both_precision_eligible	13199	2.6772990200629043	12678.0	96.05243218669496	96.05243218669496
SCP	CASP1	original_rank_eligible	16384	2.6772990200629043	15406.0	94.0303973631203	94.0303973631203
SCP	CASP1	abundance_matched_precision	229	2.6772990200629043	216.0	94.29824561403508	94.29824561403508
GSE	CASP1	all_common_unique	21932	3.0971390981730993	21346.0	97.3279832200994	97.3279832200994
GSE	CASP1	both_precision_eligible	13199	3.0971390981730993	12834.0	97.23442945900894	97.23442945900894
GSE	CASP1	original_rank_eligible	15029	3.0971390981730993	14443.0	96.10061219057759	96.10061219057759
GSE	CASP1	abundance_matched_precision	229	3.0971390981730993	219.0	95.6140350877193	95.6140350877193
SCP	CASP4	all_common_unique	21932	2.0159258454643623	20563.0	93.7576945875701	93.7576945875701
SCP	CASP4	both_precision_eligible	13199	2.0159258454643623	12498.0	94.68858918017881	94.68858918017881
SCP	CASP4	original_rank_eligible	16384	2.0159258454643623	15015.0	91.64377708600378	91.64377708600378
SCP	CASP4	abundance_matched_precision	959	2.0159258454643623	918.0	95.72025052192066	95.72025052192066
GSE	CASP4	all_common_unique	21932	2.3576420259819426	21049.0	95.9737358077607	95.9737358077607
GSE	CASP4	both_precision_eligible	13199	2.3576420259819426	12660.0	95.91604788604334	95.91604788604334
GSE	CASP4	original_rank_eligible	15029	2.3576420259819426	14146.0	94.1243013042321	94.1243013042321
GSE	CASP4	abundance_matched_precision	959	2.3576420259819426	932.0	97.18162839248434	97.18162839248434
SCP	GSDMD	all_common_unique	21932	2.3252711184108956	20761.0	94.66052619579591	94.66052619579591
SCP	GSDMD	both_precision_eligible	13199	2.3252711184108956	12594.0	95.41597211698742	95.41597211698742
SCP	GSDMD	original_rank_eligible	16384	2.3252711184108956	15213.0	92.85234694500397	92.85234694500397
SCP	GSDMD	abundance_matched_precision	163	2.3252711184108956	142.0	87.03703703703704	87.03703703703704
GSE	GSDMD	all_common_unique	21932	1.687902303838213	20592.0	93.889927499886	93.889927499886
GSE	GSDMD	both_precision_eligible	13199	1.687902303838213	12377.0	93.7717836035763	93.7717836035763
GSE	GSDMD	original_rank_eligible	15029	1.687902303838213	13689.0	91.08331115251531	91.08331115251531
GSE	GSDMD	abundance_matched_precision	163	1.687902303838213	141.0	86.41975308641975	86.41975308641975
