## Supplementary Data 1 for "*IL18* and pyroptosis-related genes show contrasting expression in human cardiac pericytes and endothelial cells": geomx_diagnostic.tsv

coefficient	n	rank	vif_myeloid	vif_stromal	estimate	hc3_se	ci_low	ci_high	status	reason	model_formula	estimator	minimum_complete_donors	required_design_rank	maximum_vif	constraint_1	constraint_2	provenance_path	provenance_sha256
beta_0	32	3	1.0034743112773001	1.0034743112773001	0.46719309639050294	0.6954302656682217	-0.8958251780783333	1.830211370859339	EVALUABLE		GSDMD_delta = beta_0 + beta_1*myeloid_delta + beta_2*stromal_perivascular_delta + error	OLS with HC3 normal-Wald intervals	24	3	5	These scores are bounded marker-expression diagnostics, not cell purity estimates and not causal adjustment	Report beta_0 only as a measured-admixture sensitivity diagnostic.	package:data/receipted_results/a4_adjustment_diagnostic.csv; archive:P2026013__005-P__20260803__STAGE_I_REAL_DATA_EXECUTION_PROPOSAL/STAGE_I_ANALYSIS_SPECIFICATION.md	2e7b5fa65103d0e2707616a67f6bbfdae4fbebe8c564fe6725eb91d6c0edd661; 10435e4a6275995a1919720000004d7446958e7bf924ec8c30988ed6bc7cf9d6
beta_myeloid	32	3	1.0034743112773001	1.0034743112773001	0.49202304449043566	0.20129622615027054	0.09748969101207561	0.8865563979687957	EVALUABLE		GSDMD_delta = beta_0 + beta_1*myeloid_delta + beta_2*stromal_perivascular_delta + error	OLS with HC3 normal-Wald intervals	24	3	5	These scores are bounded marker-expression diagnostics, not cell purity estimates and not causal adjustment	Report beta_0 only as a measured-admixture sensitivity diagnostic.	package:data/receipted_results/a4_adjustment_diagnostic.csv; archive:P2026013__005-P__20260803__STAGE_I_REAL_DATA_EXECUTION_PROPOSAL/STAGE_I_ANALYSIS_SPECIFICATION.md	2e7b5fa65103d0e2707616a67f6bbfdae4fbebe8c564fe6725eb91d6c0edd661; 10435e4a6275995a1919720000004d7446958e7bf924ec8c30988ed6bc7cf9d6
beta_stromal	32	3	1.0034743112773001	1.0034743112773001	0.30698282092110296	0.3874226453062803	-0.4523516106744422	1.0663172525166482	EVALUABLE		GSDMD_delta = beta_0 + beta_1*myeloid_delta + beta_2*stromal_perivascular_delta + error	OLS with HC3 normal-Wald intervals	24	3	5	These scores are bounded marker-expression diagnostics, not cell purity estimates and not causal adjustment	Report beta_0 only as a measured-admixture sensitivity diagnostic.	package:data/receipted_results/a4_adjustment_diagnostic.csv; archive:P2026013__005-P__20260803__STAGE_I_REAL_DATA_EXECUTION_PROPOSAL/STAGE_I_ANALYSIS_SPECIFICATION.md	2e7b5fa65103d0e2707616a67f6bbfdae4fbebe8c564fe6725eb91d6c0edd661; 10435e4a6275995a1919720000004d7446958e7bf924ec8c30988ed6bc7cf9d6
