## Supplementary Data 1 for "*IL18* and pyroptosis-related genes show contrasting expression in human cardiac pericytes and endothelial cells": geomx_donors.csv

donor_id	cm_value	endo_value	delta_endo_minus_cm	direction_positive	n_endo_aoi	n_cm_aoi	aggregation_method	expression_scale	phenotype
AMC_003	-0.4205808346402313	1.4756159298619702	1.8961967645022015	True	1	2	mean	GSDMD_q3_z	ES_HCMP
AMC_004	-0.5734681350321649	-0.6834476631424594	-0.10997952811029454	False	1	2	mean	GSDMD_q3_z	Control
AMC_005	-0.40185181009644416	0.12347356189864321	0.5253253719950873	True	1	3	mean	GSDMD_q3_z	Control
AMC_007	0.1615582738066474	-1.519500799331524	-1.6810590731381714	False	1	2	mean	GSDMD_q3_z	ES_HCMP
AMC_008	-0.2639470769634072	1.9613153703830726	2.2252624473464797	True	2	2	mean	GSDMD_q3_z	ES_HCMP
AMC_010	-0.5232879417073885	-0.49740662692625437	0.02588131478113409	True	1	3	mean	GSDMD_q3_z	ES_HCMP
AMC_011	-0.6427922768393355	1.1943935039824483	1.8371857808217837	True	1	1	mean	GSDMD_q3_z	ES_HCMP
AMC_012	-0.36103823863481915	2.0085397591154432	2.3695779977502625	True	1	2	mean	GSDMD_q3_z	DCMP
AMC_013	-0.013655263160280706	-1.5122321168524302	-1.4985768536921495	False	2	2	mean	GSDMD_q3_z	ICMP
AMC_014	-0.49144544737343304	-0.8816215636172097	-0.3901761162437766	False	1	3	mean	GSDMD_q3_z	ICMP
AMC_016	-0.6675389121035196	0.443415505247798	1.1109544173513175	True	1	4	mean	GSDMD_q3_z	ICMP
AMC_017	-0.5332509173276037	1.3512550872334395	1.8845060045610431	True	1	2	mean	GSDMD_q3_z	NES_HCMP
AMC_018	-0.6262813228924574	1.616643704269014	2.2429250271614714	True	1	3	mean	GSDMD_q3_z	DCMP
AMC_019	-0.6996123159702512	0.0844718249277876	0.7840841408980388	True	4	4	mean	GSDMD_q3_z	DCMP
AMC_020	-0.7805668004817606	2.293513712540486	3.074080513022247	True	1	3	mean	GSDMD_q3_z	DCMP
AMC_021	-1.5716986669673645	1.6448980635914727	3.2165967305588374	True	1	1	mean	GSDMD_q3_z	DCMP
AMC_022	-1.1404655398368824	1.3331454289485478	2.4736109687854304	True	2	2	mean	GSDMD_q3_z	NES_HCMP
AMC_023	-0.3366812968664791	1.0007686775955063	1.3374499744619852	True	2	2	mean	GSDMD_q3_z	NES_HCMP
AMC_025	-0.22757169238468838	0.9734100567308185	1.2009817491155068	True	2	2	mean	GSDMD_q3_z	NES_HCMP
AMC_026	-0.489438820946918	0.6683445908991503	1.1577834118460684	True	2	3	mean	GSDMD_q3_z	ES_HCMP
AMC_028	-0.9749856386442181	-0.38408261615008693	0.5909030224941312	True	1	2	mean	GSDMD_q3_z	NES_HCMP
AMC_029	-0.21662948698150208	2.1159504510828033	2.3325799380643053	True	3	3	mean	GSDMD_q3_z	ICMP
AMC_030	-0.425036136904384	1.1943935039824483	1.6194296408868323	True	1	1	mean	GSDMD_q3_z	DCMP
AMC_031	-0.5299876474234689	1.1943935039824483	1.7243811514059173	True	1	2	mean	GSDMD_q3_z	ICMP
AMC_032	-1.0237878979108552	1.7321647957174742	2.7559526936283296	True	2	2	mean	GSDMD_q3_z	NES_HCMP
AMC_033	-0.43998265073840104	1.121986624248107	1.561969274986508	True	4	5	mean	GSDMD_q3_z	Control
AMC_036	-0.43988857680937526	-0.4359193705665535	0.003969206242821766	True	1	3	mean	GSDMD_q3_z	ES_HCMP
AMC_037	-0.4389181971402447	0.2267106731183187	0.6656288702585634	True	1	2	mean	GSDMD_q3_z	DCMP
BSJ_034	-0.251240116185085	1.6828176285945757	1.9340577447796607	True	2	2	mean	GSDMD_q3_z	ES_HCMP
PRO_036	-0.03570585251725199	2.008539759115441	2.044245611632693	True	1	1	mean	GSDMD_q3_z	Control
PRO_039	0.2725366824356334	0.06304948643935819	-0.2094871959962752	False	1	2	mean	GSDMD_q3_z	Control
PRO_040	-1.189378297229219	1.1943935039824483	2.383771801211667	True	1	1	mean	GSDMD_q3_z	Control
