## Supplementary Data 1 for "*IL18* and pyroptosis-related genes show contrasting expression in human cardiac pericytes and endothelial cells": geomx_exact.csv

n	ties	n_eff	S	S_over_n_eff	positive_direction_percent	median	mean	sample_sd_ddof1	standardized_mean_paired_difference	standardized_effect_reason	exact_sign_test_p	exact_median_ci_low	exact_median_ci_high	ci_low_is_observed_order_statistic	ci_high_is_observed_order_statistic	bootstrap_median_ci_low	bootstrap_median_ci_high	bootstrap_mean_ci_low	bootstrap_mean_ci_high	bootstrap_positive_direction_percent_ci_low	bootstrap_positive_direction_percent_ci_high	method	tie_tolerance	bootstrap_replicates	bootstrap_seed	bootstrap_method
32	0	32	27	0.84375	84.375	1.5906994579366702	1.2840629001053017	1.2275849714302194	1.0460073477514813		0.00011307420209050179	0.6656288702585634	2.044245611632693	True	True	0.911706141052316	1.9340577447796607	0.8583625178812251	1.6938918298658574	71.875	96.875	exact_two_sided_sign_test	1e-12	10000	20260531	percentile_type7_linear
