## Supplementary Data 1 for "*IL18* and pyroptosis-related genes show contrasting expression in human cardiac pericytes and endothelial cells": gse183852_donors.tsv

donor_id	disease	gene	endo_nuclei	cm_nuclei	endo_log2_cpm_plus_1	cm_log2_cpm_plus_1	delta_endo_minus_cm
GSE183852_I008	Donor	GSDMD	1455	1809	5.70511955708	2.67471847879	3.03040107829
GSE183852_I009	DCM	GSDMD	620	977	6.54644450792	2.9723041817	3.57414032621
GSE183852_I010	DCM	GSDMD	198	195	6.85823282958	3.76931306724	3.08891976234
GSE183852_I011	Donor	GSDMD	621	693	5.84138721397	1.53731865265	4.30406856133
GSE183852_I012	Donor	GSDMD	392	2657	6.0677839975	2.89394104001	3.17384295749
GSE183852_I013	Donor	GSDMD	1314	544	5.51093987169	3.25011822671	2.26082164498
GSE183852_I014	Donor	GSDMD	575	1178	5.9541347305	2.46034285016	3.49379188035
GSE183852_I015	Donor	GSDMD	1333	1734	6.17151918837	2.4969996798	3.67451950858
GSE183852_I016	Donor	GSDMD	913	3146	5.53720292427	2.50751520265	3.02968772162
GSE183852_I017	DCM	GSDMD	591	356	6.72177544102	3.56775760803	3.15401783299
GSE183852_I018	Donor	GSDMD	222	1834	5.79468024778	2.15772028834	3.63695995945
GSE183852_I019	Donor	GSDMD	1266	1065	5.87936317052	2.33961658469	3.53974658583
GSE183852_I020	Donor	GSDMD	628	449	5.90805797346	1.2838538941	4.62420407935
GSE183852_I021	Donor	GSDMD	1950	3508	5.82844810194	2.57960053439	3.24884756756
GSE183852_I022	Donor	GSDMD	588	855	5.81916770377	2.86971483856	2.94945286521
GSE183852_I023	DCM	GSDMD	1008	600	6.05551789494	2.95224425956	3.10327363538
GSE183852_I024	Donor	GSDMD	1421	1040	5.70116675107	2.80976468678	2.8914020643
GSE183852_I025	Donor	GSDMD	318	2750	5.49396470776	3.16715468187	2.32681002589
GSE183852_I026	DCM	GSDMD	594	371	5.85747162647	2.84054261165	3.01692901482
GSE183852_I027	Donor	GSDMD	1057	365	5.48927214536	3.06715435964	2.42211778572
GSE183852_I028	Donor	GSDMD	871	429	6.14508708098	3.3272914408	2.81779564018
GSE183852_I029	Donor	GSDMD	1357	1605	5.58446660156	2.37158830134	3.21287830023
GSE183852_I030	Donor	GSDMD	1135	530	5.43055183629	0.933409892241	4.49714194405
GSE183852_I031	DCM	GSDMD	364	223	5.42226858972	2.66115663957	2.76111195015
GSE183852_I032	DCM	GSDMD	3256	961	5.63289955068	2.27864930034	3.35425025034
GSE183852_I033	Donor	GSDMD	1900	770	5.85420072408	2.55972848396	3.29447224011
GSE183852_I034	Donor	GSDMD	662	3367	5.99415339958	2.49298705304	3.50116634654
GSE183852_I035	DCM	GSDMD	1040	359	6.01447832477	2.17319884117	3.84127948361
GSE183852_I036	Donor	GSDMD	1086	3573	6.20253254746	2.16058205925	4.04195048821
GSE183852_I037	DCM	GSDMD	955	198	5.95843541863	3.57787692494	2.38055849369
GSE183852_I038	Donor	GSDMD	1338	2624	6.40177979659	1.91845189293	4.48332790366
GSE183852_I039	DCM	GSDMD	427	343	6.02344369604	2.50604845419	3.51739524185
GSE183852_I040	Donor	GSDMD	822	1071	5.74346341747	1.48964961061	4.25381380686
GSE183852_I041	DCM	GSDMD	373	168	6.05360482829	1.21606949053	4.83753533776
GSE183852_I042	Donor	GSDMD	1155	2051	5.6653009145	1.91330172798	3.75199918653
GSE183852_I043	Donor	GSDMD	1040	991	5.67683341659	2.25055408641	3.42627933018
GSE183852_I044	DCM	GSDMD	1165	511	5.75251294252	2.98005595077	2.77245699175
GSE183852_I045	DCM	GSDMD	2072	1243	5.47108255156	2.22158774587	3.24949480569
GSE183852_I008	Donor	CASP4	1455	1809	6.84051941806	3.14289246457	3.69762695349
GSE183852_I009	DCM	CASP4	620	977	6.84419750162	2.1130724545	4.73112504712
GSE183852_I010	DCM	CASP4	198	195	7.13358906259	1.48804956977	5.64553949282
GSE183852_I011	Donor	CASP4	621	693	6.91417184817	0.776907915725	6.13726393244
GSE183852_I012	Donor	CASP4	392	2657	6.54705270585	1.42124706494	5.12580564091
GSE183852_I013	Donor	CASP4	1314	544	6.56890284521	1.94040941387	4.62849343134
GSE183852_I014	Donor	CASP4	575	1178	6.65402320338	1.90081954953	4.75320365385
GSE183852_I015	Donor	CASP4	1333	1734	6.6757395627	1.36699900425	5.30874055846
GSE183852_I016	Donor	CASP4	913	3146	6.57663853561	2.17466171696	4.40197681865
GSE183852_I017	DCM	CASP4	591	356	7.14568767623	2.00577360399	5.13991407223
GSE183852_I018	Donor	CASP4	222	1834	6.68302716248	1.04632279135	5.63670437112
GSE183852_I019	Donor	CASP4	1266	1065	6.48703186406	1.32442254516	5.1626093189
GSE183852_I020	Donor	CASP4	628	449	7.10217392126	1.48212897382	5.62004494744
GSE183852_I021	Donor	CASP4	1950	3508	6.66962319482	1.41964756104	5.24997563378
GSE183852_I022	Donor	CASP4	588	855	6.62366676075	1.98456771598	4.63909904478
GSE183852_I023	DCM	CASP4	1008	600	6.48704471898	2.12755419137	4.35949052761
GSE183852_I024	Donor	CASP4	1421	1040	6.50786705144	2.14144819008	4.36641886136
GSE183852_I025	Donor	CASP4	318	2750	6.73157115133	2.15358800502	4.57798314631
GSE183852_I026	DCM	CASP4	594	371	6.79201048696	2.54653000466	4.2454804823
GSE183852_I027	Donor	CASP4	1057	365	6.68320310988	0.901783883174	5.7814192267
GSE183852_I028	Donor	CASP4	871	429	7.03490608374	2.15145621692	4.88344986682
GSE183852_I029	Donor	CASP4	1357	1605	6.50296351775	2.81842176124	3.68454175651
GSE183852_I030	Donor	CASP4	1135	530	6.22879351945	0.933409892241	5.29538362721
GSE183852_I031	DCM	CASP4	364	223	6.93845636915	0.916527557775	6.02192881138
GSE183852_I032	DCM	CASP4	3256	961	6.88503441745	2.22562445813	4.65940995933
GSE183852_I033	Donor	CASP4	1900	770	7.00046314417	2.35696627741	4.64349686676
GSE183852_I034	Donor	CASP4	662	3367	6.47309893324	2.32410785801	4.14899107523
GSE183852_I035	DCM	CASP4	1040	359	6.66651007122	2.34915588989	4.31735418133
GSE183852_I036	Donor	CASP4	1086	3573	6.69925969683	2.08024579322	4.61901390362
GSE183852_I037	DCM	CASP4	955	198	7.32839112089	2.21632120375	5.11206991714
GSE183852_I038	Donor	CASP4	1338	2624	6.91122506824	1.0786568405	5.83256822774
GSE183852_I039	DCM	CASP4	427	343	7.11515937416	2.38199158618	4.73316778797
GSE183852_I040	Donor	CASP4	822	1071	6.69421049536	1.8325366304	4.86167386496
GSE183852_I041	DCM	CASP4	373	168	7.02374086284	1.21606949053	5.80767137231
GSE183852_I042	Donor	CASP4	1155	2051	6.909404869	0.618699701799	6.2907051672
GSE183852_I043	Donor	CASP4	1040	991	6.6107230293	3.55896649344	3.05175653585
GSE183852_I044	DCM	CASP4	1165	511	6.79615215545	1.77043102697	5.02572112848
GSE183852_I045	DCM	CASP4	2072	1243	7.05953923159	2.12390645216	4.93563277943
