## Supplementary Data 1 for "*IL18* and pyroptosis-related genes show contrasting expression in human cardiac pericytes and endothelial cells": gse183852_inference.tsv

gene	status	n	positive_n	negative_n	tie_n	non_tie_n	median	median_ci_low	median_ci_high	p_value	holm_p_fixed2
GSDMD	EVALUABLE	38	38	0	0	38	3.2719835229	3.08891976234	3.53974658583	7.27595761418e-12	1.45519152284e-11
CASP4	EVALUABLE	38	38	0	0	38	4.87256186589	4.63909904478	5.1626093189	7.27595761418e-12	1.45519152284e-11
