## Supplementary Data 1 for "*IL18* and pyroptosis-related genes show contrasting expression in human cardiac pericytes and endothelial cells": legacy_six_summary.tsv

gene	cohort	unit	complete_donors	positive_donors	excluded_nonfinite	median	ci_low	ci_high	statistic_type	statistic_value	ci_definition	test	multiplicity_scope
GSDMD	GSE271676	Q3 z-score units	32	27	0	1.5906994579366702	0.6656288702585634	2.044245611632693	P	0.00011307420209050179	Pointwise exact order-statistic 95% median CI; not multiplicity-adjusted	Two-sided exact sign test	Unadjusted GSDMD test
GSDMD	SCP1303	log2(CPM+1)	42	42	0	3.7382708084319143	3.43047148057757	3.9954327059023607	P	4.547473508864641e-13	Pointwise exact order-statistic 95% median CI; not multiplicity-adjusted	Two-sided exact sign test	Unadjusted GSDMD test
GSDMD	GSE183852	log2(CPM+1)	38	38	0	3.2719835229	3.08891976234	3.53974658583	Holm-adjusted P	1.45519152284e-11	Pointwise exact order-statistic 95% median CI; not multiplicity-adjusted	Two-sided exact sign test	Holm adjustment within the fixed GSDMD/CASP4 two-transcript family
CASP4	GSE271676	Q3 z-score units	32	31	0	1.46909354684752	0.919372848905403	2.31409685942998	nominal unadjusted P	1.53668224811554e-08	Pointwise exact order-statistic 95% median CI; not multiplicity-adjusted	Two-sided exact sign test	Formulated after the GSDMD result was known; nominal, unadjusted; no multiplicity correction applied
CASP4	SCP1303	log2(CPM+1)	42	42	0	2.21262980189	1.93654278103	3.15385603122	BH-adjusted q	3.18323145621e-12	Pointwise exact order-statistic 95% median CI; not multiplicity-adjusted	Two-sided exact sign test	BH adjustment within the seven-transcript family excluding GSDMD; written contract predates the result-producing run but outcome-blindness was not established; supportive q
CASP4	GSE183852	log2(CPM+1)	38	38	0	4.87256186589	4.63909904478	5.1626093189	Holm-adjusted P	1.45519152284e-11	Pointwise exact order-statistic 95% median CI; not multiplicity-adjusted	Two-sided exact sign test	Holm adjustment within the fixed GSDMD/CASP4 two-transcript family
