## Supplementary Data 1 for "*IL18* and pyroptosis-related genes show contrasting expression in human cardiac pericytes and endothelial cells": scp1303_donors.tsv

donor_id	diagnosis	gene	endo_log2_cpm_plus_1	cm_log2_cpm_plus_1	delta_endo_minus_cm
SCP_D001	DCM	GSDMD	4.01072339271	1.10734866899	2.90337472372
SCP_D002	DCM	GSDMD	4.64560917557	0	4.64560917557
SCP_D003	DCM	GSDMD	4.77392396907	1.74790159801	3.02602237106
SCP_D004	DCM	GSDMD	3.79373444916	0.0675349810582	3.7261994681
SCP_D005	DCM	GSDMD	4.5483968513	0.0776485605686	4.47074829073
SCP_D006	HCM	GSDMD	4.49986898435	1.35648794239	3.14338104197
SCP_D007	HCM	GSDMD	4.22781714423	0.331709073749	3.89610807048
SCP_D008	DCM	GSDMD	4.78862459262	2.3190015195	2.46962307311
SCP_D009	DCM	GSDMD	3.50030739338	0	3.50030739338
SCP_D010	HCM	GSDMD	4.51676387215	0.0540824228702	4.46268144928
SCP_D011	HCM	GSDMD	4.01929407406	1.05572798072	2.96356609334
SCP_D012	DCM	GSDMD	4.36565630341	0.156523504299	4.20913279911
SCP_D013	HCM	GSDMD	4.60712141602	1.06630633239	3.54081508363
SCP_D014	DCM	GSDMD	3.76576626952	0.807640079996	2.95812618953
SCP_D015	HCM	GSDMD	4.42886344606	0.549325649347	3.87953779671
SCP_D016	HCM	GSDMD	4.24850868892	0.478347062264	3.77016162665
SCP_D017	non-failing	GSDMD	3.86126912044	0.0938419332081	3.76742718723
SCP_D018	non-failing	GSDMD	3.61808974618	0.617130640024	3.00095910616
SCP_D019	non-failing	GSDMD	3.9954327059	0	3.9954327059
SCP_D020	non-failing	GSDMD	3.50595358486	0.0567514734961	3.44920211136
SCP_D021	non-failing	GSDMD	4.12291186146	0	4.12291186146
SCP_D022	non-failing	GSDMD	3.75822064605	0	3.75822064605
SCP_D023	non-failing	GSDMD	4.22479505785	0	4.22479505785
SCP_D024	non-failing	GSDMD	4.31859705304	0	4.31859705304
SCP_D025	non-failing	GSDMD	4.27359639493	1.35656549475	2.91703090018
SCP_D026	non-failing	GSDMD	4.03626762092	0.285925472151	3.75034214877
SCP_D027	HCM	GSDMD	4.06202598052	1.60796199638	2.45406398414
SCP_D028	non-failing	GSDMD	4.38197873572	0.0959434534296	4.28603528229
SCP_D029	DCM	GSDMD	4.58572088714	1.4108041741	3.17491671304
SCP_D030	non-failing	GSDMD	4.19833667054	0.73898828991	3.45934838063
SCP_D031	DCM	GSDMD	4.46361962257	0.107324165802	4.35629545676
SCP_D032	non-failing	GSDMD	4.30105897205	0	4.30105897205
SCP_D033	HCM	GSDMD	4.20661510345	0.90927204111	3.29734306234
SCP_D034	HCM	GSDMD	4.94329157083	0.434776511085	4.50851505975
SCP_D035	non-failing	GSDMD	3.89167684538	0.461205364803	3.43047148058
SCP_D036	HCM	GSDMD	4.831740884	1.68777518851	3.14396569549
SCP_D037	non-failing	GSDMD	4.46760345802	1.02137537389	3.44622808414
SCP_D038	HCM	GSDMD	4.2539149727	0	4.2539149727
SCP_D039	non-failing	GSDMD	4.32558939568	0	4.32558939568
SCP_D040	HCM	GSDMD	4.62461380444	2.2669422425	2.35767156194
SCP_D041	HCM	GSDMD	3.94736869339	1.15753610443	2.78983258896
SCP_D042	HCM	GSDMD	4.50843597756	0	4.50843597756
SCP_D001	DCM	NLRP3	0	0	0
SCP_D002	DCM	NLRP3	0	0	0
SCP_D003	DCM	NLRP3	0	0.0949647785523	-0.0949647785523
SCP_D004	DCM	NLRP3	0	0	0
SCP_D005	DCM	NLRP3	1.04728427027	0	1.04728427027
SCP_D006	HCM	NLRP3	0	0.0526348529135	-0.0526348529135
SCP_D007	HCM	NLRP3	0.416472428521	0.141957645364	0.274514783157
SCP_D008	DCM	NLRP3	0	0	0
SCP_D009	DCM	NLRP3	0.354806484735	0.0492333746393	0.305573110095
SCP_D010	HCM	NLRP3	0	0.297709688815	-0.297709688815
SCP_D011	HCM	NLRP3	0	0.091367847264	-0.091367847264
SCP_D012	DCM	NLRP3	0.681272307265	0.118955712978	0.562316594287
SCP_D013	HCM	NLRP3	0.266912660328	0.202769428431	0.0641432318976
SCP_D014	DCM	NLRP3	1.03575191087	0.554801208692	0.480950702175
SCP_D015	HCM	NLRP3	0.90611316688	0.388392726841	0.517720440039
SCP_D016	HCM	NLRP3	0	0.619280569389	-0.619280569389
SCP_D017	non-failing	NLRP3	0	0.0476838406117	-0.0476838406117
SCP_D018	non-failing	NLRP3	0	0.279208131279	-0.279208131279
SCP_D019	non-failing	NLRP3	0	0.0942099060099	-0.0942099060099
SCP_D020	non-failing	NLRP3	0	0.163966530812	-0.163966530812
SCP_D021	non-failing	NLRP3	0	0	0
SCP_D022	non-failing	NLRP3	0	0.0784606576385	-0.0784606576385
SCP_D023	non-failing	NLRP3	0	0.0872278089048	-0.0872278089048
SCP_D024	non-failing	NLRP3	0	0.0600131101863	-0.0600131101863
SCP_D025	non-failing	NLRP3	0	0	0
SCP_D026	non-failing	NLRP3	0	0.113963202322	-0.113963202322
SCP_D027	HCM	NLRP3	2.20906159239	0.818637154363	1.39042443803
SCP_D028	non-failing	NLRP3	1.27373101289	0	1.27373101289
SCP_D029	DCM	NLRP3	0	0.14668492655	-0.14668492655
SCP_D030	non-failing	NLRP3	0.683032986882	0.358043222359	0.324989764523
SCP_D031	DCM	NLRP3	0.300383885538	0.0366690258723	0.263714859666
SCP_D032	non-failing	NLRP3	0	0.199202632909	-0.199202632909
SCP_D033	HCM	NLRP3	0.916844781244	0.106155741879	0.810689039365
SCP_D034	HCM	NLRP3	0.3245330296	0.121579574693	0.202953454907
SCP_D035	non-failing	NLRP3	0	0.461205364803	-0.461205364803
SCP_D036	HCM	NLRP3	0.435386631539	0.15565592649	0.279730705049
SCP_D037	non-failing	NLRP3	0	0	0
SCP_D038	HCM	NLRP3	0	0.265447741942	-0.265447741942
SCP_D039	non-failing	NLRP3	0	0	0
SCP_D040	HCM	NLRP3	0.285881872687	0.0500568717655	0.235825000922
SCP_D041	HCM	NLRP3	0.783532878579	0.259328894614	0.524203983964
SCP_D042	HCM	NLRP3	0	0	0
SCP_D001	DCM	PYCARD	0	0	0
SCP_D002	DCM	PYCARD	0.522976007402	0	0.522976007402
SCP_D003	DCM	PYCARD	0.887742296072	0	0.887742296072
SCP_D004	DCM	PYCARD	0	0	0
SCP_D005	DCM	PYCARD	0	0	0
SCP_D006	HCM	PYCARD	0.873218442118	0	0.873218442118
SCP_D007	HCM	PYCARD	0	0.141957645364	-0.141957645364
SCP_D008	DCM	PYCARD	1.68701696962	0	1.68701696962
SCP_D009	DCM	PYCARD	0	0	0
SCP_D010	HCM	PYCARD	0.700867764568	0.0540824228702	0.646785341698
SCP_D011	HCM	PYCARD	0	0	0
SCP_D012	DCM	PYCARD	0	0	0
SCP_D013	HCM	PYCARD	0.266912660328	0.0534261012601	0.213486559068
SCP_D014	DCM	PYCARD	0	0	0
SCP_D015	HCM	PYCARD	0	0	0
SCP_D016	HCM	PYCARD	1.08778764464	0	1.08778764464
SCP_D017	non-failing	PYCARD	0	0	0
SCP_D018	non-failing	PYCARD	1.80998441878	0	1.80998441878
SCP_D019	non-failing	PYCARD	0	0	0
SCP_D020	non-failing	PYCARD	0	0.0567514734961	-0.0567514734961
SCP_D021	non-failing	PYCARD	0.257626884368	0	0.257626884368
SCP_D022	non-failing	PYCARD	0.627453604616	0	0.627453604616
SCP_D023	non-failing	PYCARD	0	0	0
SCP_D024	non-failing	PYCARD	0	0	0
SCP_D025	non-failing	PYCARD	0	0	0
SCP_D026	non-failing	PYCARD	1.08442645668	0	1.08442645668
SCP_D027	HCM	PYCARD	1.14268446298	0.392250058557	0.750434404426
SCP_D028	non-failing	PYCARD	0	0	0
SCP_D029	DCM	PYCARD	0	0	0
SCP_D030	non-failing	PYCARD	0.683032986882	0	0.683032986882
SCP_D031	DCM	PYCARD	0	0.0366690258723	-0.0366690258723
SCP_D032	non-failing	PYCARD	0	0	0
SCP_D033	HCM	PYCARD	0.374058927919	0.205032891452	0.169026036467
SCP_D034	HCM	PYCARD	0	0	0
SCP_D035	non-failing	PYCARD	0.899303774726	0	0.899303774726
SCP_D036	HCM	PYCARD	0.435386631539	0	0.435386631539
SCP_D037	non-failing	PYCARD	0	0	0
SCP_D038	HCM	PYCARD	0.902408232194	0	0.902408232194
SCP_D039	non-failing	PYCARD	0	0	0
SCP_D040	HCM	PYCARD	0	0	0
SCP_D041	HCM	PYCARD	1.28846599271	0.102786673578	1.18567931913
SCP_D042	HCM	PYCARD	0	0	0
SCP_D001	DCM	CASP1	2.36676326118	0	2.36676326118
SCP_D002	DCM	CASP1	3.67770437186	1.09361672711	2.58408764475
SCP_D003	DCM	CASP1	3.68973486054	0.626966740865	3.06276811968
SCP_D004	DCM	CASP1	2.75886058469	0	2.75886058469
SCP_D005	DCM	CASP1	3.72969560779	0.0393466161897	3.6903489916
SCP_D006	HCM	CASP1	2.67950049273	2.17949602455	0.500004468173
SCP_D007	HCM	CASP1	3.17502050109	0	3.17502050109
SCP_D008	DCM	CASP1	3.99858739381	0.460902520751	3.53768487305
SCP_D009	DCM	CASP1	2.44917165192	1.83548192132	0.613689730592
SCP_D010	HCM	CASP1	2.50871172708	0.967142453539	1.54156927354
SCP_D011	HCM	CASP1	2.9971343229	0.372070782101	2.6250635408
SCP_D012	DCM	CASP1	2.81465972237	1.41233246515	1.40232725721
SCP_D013	HCM	CASP1	3.58188505185	0.380520095975	3.20136495588
SCP_D014	DCM	CASP1	3.87306159956	1.65866601476	2.2143955848
SCP_D015	HCM	CASP1	3.14826855075	1.90670422831	1.24156432244
SCP_D016	HCM	CASP1	3.61527323198	1.79331381641	1.82195941557
SCP_D017	non-failing	CASP1	2.03609256118	2.37865735049	-0.342564789309
SCP_D018	non-failing	CASP1	1.1719705796	2.0713951783	-0.899424598701
SCP_D019	non-failing	CASP1	2.77271395088	1.98882942649	0.783884524392
SCP_D020	non-failing	CASP1	3.04480419858	0.784235382152	2.26056881643
SCP_D021	non-failing	CASP1	2.89759839751	0	2.89759839751
SCP_D022	non-failing	CASP1	2.80595173411	0	2.80595173411
SCP_D023	non-failing	CASP1	0.551620398822	0	0.551620398822
SCP_D024	non-failing	CASP1	2.18295724385	0	2.18295724385
SCP_D025	non-failing	CASP1	2.71038822037	1.50818563115	1.20220258922
SCP_D026	non-failing	CASP1	2.52663532518	2.62082439948	-0.0941890743003
SCP_D027	HCM	CASP1	3.24113897683	0.537346137509	2.70379283932
SCP_D028	non-failing	CASP1	2.39330128434	1.11702320291	1.27627808143
SCP_D029	DCM	CASP1	2.78386502884	2.11026520446	0.673599824379
SCP_D030	non-failing	CASP1	3.52300138339	1.77801698768	1.74498439571
SCP_D031	DCM	CASP1	3.62551954973	0.846414495012	2.77910505472
SCP_D032	non-failing	CASP1	2.32477614684	0.199202632909	2.12557351393
SCP_D033	HCM	CASP1	3.74757471297	1.76774964919	1.97982506378
SCP_D034	HCM	CASP1	3.89474476387	0.337740850821	3.55700391305
SCP_D035	non-failing	CASP1	3.39462694669	0.525541212944	2.86908573374
SCP_D036	HCM	CASP1	2.38605994372	0.845988304401	1.54007163932
SCP_D037	non-failing	CASP1	3.06931356449	2.03194545828	1.03736810621
SCP_D038	HCM	CASP1	2.99158411194	0.754315204154	2.23726890779
SCP_D039	non-failing	CASP1	2.87779795687	0.0771592781354	2.80063867874
SCP_D040	HCM	CASP1	3.52600027818	1.70468035647	1.82131992171
SCP_D041	HCM	CASP1	3.64863283925	1.62867753469	2.01995530456
SCP_D042	HCM	CASP1	4.10470075802	0	4.10470075802
SCP_D001	DCM	CASP4	6.35559117283	4.10778645537	2.24780471746
SCP_D002	DCM	CASP4	6.86768417161	4.72205116483	2.14563300678
SCP_D003	DCM	CASP4	6.7679903593	4.39722818069	2.37076217861
SCP_D004	DCM	CASP4	6.86809448335	3.71423845213	3.15385603122
SCP_D005	DCM	CASP4	6.54324854803	3.79823304787	2.74501550016
SCP_D006	HCM	CASP4	5.96691740246	5.71118325035	0.25573415211
SCP_D007	HCM	CASP4	6.79140423758	3.06922031139	3.72218392619
SCP_D008	DCM	CASP4	7.30431112883	3.64592289997	3.65838822886
SCP_D009	DCM	CASP4	6.2948100728	5.15564872677	1.13916134603
SCP_D010	HCM	CASP4	6.57664024182	3.86398766941	2.71265257241
SCP_D011	HCM	CASP4	6.60778281959	3.45124161911	3.15654120047
SCP_D012	DCM	CASP4	6.28453348575	4.25815237915	2.0263811066
SCP_D013	HCM	CASP4	7.05636261768	3.78151898186	3.27484363582
SCP_D014	DCM	CASP4	6.47921890017	5.20277103661	1.27644786356
SCP_D015	HCM	CASP4	6.85165754405	5.39322672308	1.45843082097
SCP_D016	HCM	CASP4	6.52612760768	4.9815765186	1.54455108908
SCP_D017	non-failing	CASP4	6.67548007421	5.50327071317	1.17220936104
SCP_D018	non-failing	CASP4	6.22763246088	4.89851618358	1.3291162773
SCP_D019	non-failing	CASP4	6.3883407532	4.41585418211	1.97248657109
SCP_D020	non-failing	CASP4	6.17965842197	3.49454297503	2.68511544694
SCP_D021	non-failing	CASP4	6.26045083832	1.42103612871	4.83941470961
SCP_D022	non-failing	CASP4	6.80924111291	1.90251736366	4.90672374925
SCP_D023	non-failing	CASP4	6.34173210754	1.72512863608	4.61660347146
SCP_D024	non-failing	CASP4	6.8934706783	0.0600131101863	6.83345756811
SCP_D025	non-failing	CASP4	6.1914976439	4.02051290996	2.17098473394
SCP_D026	non-failing	CASP4	5.96229783185	5.15733284628	0.804964985568
SCP_D027	HCM	CASP4	5.85229835521	2.48089442071	3.3714039345
SCP_D028	non-failing	CASP4	5.85085992267	3.67340503635	2.17745488632
SCP_D029	DCM	CASP4	6.68956257735	5.45139595446	1.23816662288
SCP_D030	non-failing	CASP4	6.51448602401	4.95745102802	1.55703499599
SCP_D031	DCM	CASP4	6.64819951421	3.97733705454	2.67086245967
SCP_D032	non-failing	CASP4	6.3072949373	1.47340448202	4.83389045529
SCP_D033	HCM	CASP4	6.52152392341	4.82454181943	1.69698210397
SCP_D034	HCM	CASP4	7.1677053337	1.31888429163	5.84882104207
SCP_D035	non-failing	CASP4	6.5612939258	2.8882574415	3.67303648429
SCP_D036	HCM	CASP4	6.17311110096	4.61959416221	1.55351693874
SCP_D037	non-failing	CASP4	5.98455871335	4.11566603306	1.86889268029
SCP_D038	HCM	CASP4	6.4175933018	4.48105052077	1.93654278103
SCP_D039	non-failing	CASP4	7.08983151521	0.951557394346	6.13827412086
SCP_D040	HCM	CASP4	6.66975561834	4.65849943071	2.01125618762
SCP_D041	HCM	CASP4	6.08925889202	4.97720038286	1.11205850916
SCP_D042	HCM	CASP4	6.84705560915	2.25468307968	4.59237252947
SCP_D001	DCM	CASP5	0	1.9400969173	-1.9400969173
SCP_D002	DCM	CASP5	0.522976007402	2.39498842294	-1.87201241554
SCP_D003	DCM	CASP5	1.18613126414	1.80519979945	-0.619068535314
SCP_D004	DCM	CASP5	0	1.56798857116	-1.56798857116
SCP_D005	DCM	CASP5	0	1.93362077506	-1.93362077506
SCP_D006	HCM	CASP5	0	3.3261414932	-3.3261414932
SCP_D007	HCM	CASP5	0.416472428521	1.38002059292	-0.963548164397
SCP_D008	DCM	CASP5	0	1.53958392398	-1.53958392398
SCP_D009	DCM	CASP5	0	3.06342850495	-3.06342850495
SCP_D010	HCM	CASP5	0	1.80029230431	-1.80029230431
SCP_D011	HCM	CASP5	0.805952036331	1.50112558361	-0.695173547276
SCP_D012	DCM	CASP5	0.380481941549	2.18667132123	-1.80618937968
SCP_D013	HCM	CASP5	0	2.07270358054	-2.07270358054
SCP_D014	DCM	CASP5	1.6324375049	2.74875913134	-1.11632162644
SCP_D015	HCM	CASP5	1.45837138465	2.90450743012	-1.44613604546
SCP_D016	HCM	CASP5	0.644077064035	2.45090105418	-1.80682399015
SCP_D017	non-failing	CASP5	0	3.32761988415	-3.32761988415
SCP_D018	non-failing	CASP5	1.80998441878	3.06466514187	-1.25468072309
SCP_D019	non-failing	CASP5	0	2.49982400379	-2.49982400379
SCP_D020	non-failing	CASP5	0	1.48823134577	-1.48823134577
SCP_D021	non-failing	CASP5	0.476144343302	0.97735867569	-0.501214332388
SCP_D022	non-failing	CASP5	0	0.833878919657	-0.833878919657
SCP_D023	non-failing	CASP5	0.551620398822	1.06400062185	-0.512380223031
SCP_D024	non-failing	CASP5	0.272960001134	0.327516534864	-0.05455653373
SCP_D025	non-failing	CASP5	0	2.62180553847	-2.62180553847
SCP_D026	non-failing	CASP5	0.356293791335	3.56012937551	-3.20383558418
SCP_D027	HCM	CASP5	0	0.392250058557	-0.392250058557
SCP_D028	non-failing	CASP5	0	1.93331886145	-1.93331886145
SCP_D029	DCM	CASP5	0	3.4030686168	-3.4030686168
SCP_D030	non-failing	CASP5	0	2.40482586771	-2.40482586771
SCP_D031	DCM	CASP5	0.300383885538	2.29657646511	-1.99619257957
SCP_D032	non-failing	CASP5	0	1.22192215704	-1.22192215704
SCP_D033	HCM	CASP5	1.87339788703	1.78383462994	0.0895632570904
SCP_D034	HCM	CASP5	0.3245330296	1.21342837473	-0.888895345134
SCP_D035	non-failing	CASP5	0	1.00325020393	-1.00325020393
SCP_D036	HCM	CASP5	0	2.14334072378	-2.14334072378
SCP_D037	non-failing	CASP5	0	2.52572610382	-2.52572610382
SCP_D038	HCM	CASP5	1.54211130666	2.13545337917	-0.593342072501
SCP_D039	non-failing	CASP5	1.08449736321	0.579613676783	0.504883686422
SCP_D040	HCM	CASP5	0.285881872687	2.14556540158	-1.85968352889
SCP_D041	HCM	CASP5	0	2.19969520779	-2.19969520779
SCP_D042	HCM	CASP5	0.300405605282	0.777095497607	-0.476689892325
SCP_D001	DCM	IL1B	0	0	0
SCP_D002	DCM	IL1B	0	0	0
SCP_D003	DCM	IL1B	0.511102799087	0	0.511102799087
SCP_D004	DCM	IL1B	0	0	0
SCP_D005	DCM	IL1B	0	0	0
SCP_D006	HCM	IL1B	0	0	0
SCP_D007	HCM	IL1B	1.0028684327	0	1.0028684327
SCP_D008	DCM	IL1B	0	0.0706462601572	-0.0706462601572
SCP_D009	DCM	IL1B	0	0	0
SCP_D010	HCM	IL1B	0	0	0
SCP_D011	HCM	IL1B	0	0	0
SCP_D012	DCM	IL1B	0	0	0
SCP_D013	HCM	IL1B	0.686783362649	0.0534261012601	0.633357261389
SCP_D014	DCM	IL1B	0	0	0
SCP_D015	HCM	IL1B	0	0	0
SCP_D016	HCM	IL1B	0	0	0
SCP_D017	non-failing	IL1B	0	0.0476838406117	-0.0476838406117
SCP_D018	non-failing	IL1B	0	0.14634802574	-0.14634802574
SCP_D019	non-failing	IL1B	0	0.0478738204378	-0.0478738204378
SCP_D020	non-failing	IL1B	0	0.0567514734961	-0.0567514734961
SCP_D021	non-failing	IL1B	0.257626884368	0	0.257626884368
SCP_D022	non-failing	IL1B	0	0	0
SCP_D023	non-failing	IL1B	0	0	0
SCP_D024	non-failing	IL1B	0.272960001134	0	0.272960001134
SCP_D025	non-failing	IL1B	0	0	0
SCP_D026	non-failing	IL1B	0	0.0769667786065	-0.0769667786065
SCP_D027	HCM	IL1B	0	0.049234024924	-0.049234024924
SCP_D028	non-failing	IL1B	0	0.185902311222	-0.185902311222
SCP_D029	DCM	IL1B	0	0.567158504142	-0.567158504142
SCP_D030	non-failing	IL1B	0	0.049924560114	-0.049924560114
SCP_D031	DCM	IL1B	0.300383885538	0	0.300383885538
SCP_D032	non-failing	IL1B	0	0	0
SCP_D033	HCM	IL1B	0	0.054054038798	-0.054054038798
SCP_D034	HCM	IL1B	0	0	0
SCP_D035	non-failing	IL1B	0.899303774726	0.170647902036	0.72865587269
SCP_D036	HCM	IL1B	0	0.15565592649	-0.15565592649
SCP_D037	non-failing	IL1B	0	0	0
SCP_D038	HCM	IL1B	0	0	0
SCP_D039	non-failing	IL1B	0.457904709393	0	0.457904709393
SCP_D040	HCM	IL1B	0	0	0
SCP_D041	HCM	IL1B	0	0	0
SCP_D042	HCM	IL1B	0	0	0
SCP_D001	DCM	IL18	1.0935281974	3.71501083731	-2.62148263991
SCP_D002	DCM	IL18	2.42469714955	3.76693677173	-1.34223962218
SCP_D003	DCM	IL18	2.5050094851	4.02557547463	-1.52056598953
SCP_D004	DCM	IL18	2.03779585992	3.93371849051	-1.89592263059
SCP_D005	DCM	IL18	1.64766996751	3.55522619534	-1.90755622784
SCP_D006	HCM	IL18	2.85560810127	3.52551061919	-0.66990251792
SCP_D007	HCM	IL18	0	3.36542954919	-3.36542954919
SCP_D008	DCM	IL18	1.41409591552	2.91636298471	-1.50226706919
SCP_D009	DCM	IL18	3.18358291246	3.86183918518	-0.678256272726
SCP_D010	HCM	IL18	0	3.39388937947	-3.39388937947
SCP_D011	HCM	IL18	0.805952036331	3.29183700364	-2.48588496731
SCP_D012	DCM	IL18	2.46640518373	3.60564930957	-1.13924412584
SCP_D013	HCM	IL18	1.78188934191	3.24042274517	-1.45853340326
SCP_D014	DCM	IL18	4.45967015707	3.86789844367	0.591771713402
SCP_D015	HCM	IL18	2.99854197731	3.22837551182	-0.229833534516
SCP_D016	HCM	IL18	1.93118991241	3.25968581891	-1.32849590651
SCP_D017	non-failing	IL18	1.93334329899	3.91136145344	-1.97801815445
SCP_D018	non-failing	IL18	3.46277741984	3.0461370683	0.416640351543
SCP_D019	non-failing	IL18	2.77271395088	3.4970755115	-0.724361560622
SCP_D020	non-failing	IL18	3.04480419858	2.64520839203	0.399595806552
SCP_D021	non-failing	IL18	2.04550206977	3.19789869541	-1.15239662564
SCP_D022	non-failing	IL18	1.06327638556	1.85872433251	-0.795447946949
SCP_D023	non-failing	IL18	1.92386655097	2.4230091573	-0.499142606327
SCP_D024	non-failing	IL18	2.85768850505	2.83973972907	0.0179487759768
SCP_D025	non-failing	IL18	1.99485378694	3.54705017818	-1.55219639124
SCP_D026	non-failing	IL18	2.66050161548	2.81306965317	-0.152568037696
SCP_D027	HCM	IL18	2.81548806585	3.1506244562	-0.335136390347
SCP_D028	non-failing	IL18	1.93949779035	3.27266174792	-1.33316395757
SCP_D029	DCM	IL18	0.618405187663	3.57486745593	-2.95646226826
SCP_D030	non-failing	IL18	2.49627180078	2.99489401914	-0.49862221836
SCP_D031	DCM	IL18	1.38973439582	3.62373010766	-2.23399571184
SCP_D032	non-failing	IL18	0.738390322939	3.30506861883	-2.56667829589
SCP_D033	HCM	IL18	1.12695673856	3.20293541405	-2.07597867548
SCP_D034	HCM	IL18	0.3245330296	2.53404463945	-2.20951160985
SCP_D035	non-failing	IL18	3.27077658914	3.96607868408	-0.695302094941
SCP_D036	HCM	IL18	0.769387844357	3.22861933911	-2.45923149475
SCP_D037	non-failing	IL18	2.38542926545	4.30640387121	-1.92097460576
SCP_D038	HCM	IL18	1.54211130666	3.20187954988	-1.65976824322
SCP_D039	non-failing	IL18	0.457904709393	3.64813678885	-3.19023207946
SCP_D040	HCM	IL18	1.6742584523	3.02981758057	-1.35555912827
SCP_D041	HCM	IL18	2.90536408937	3.13799956414	-0.232635474774
SCP_D042	HCM	IL18	0	3.06895591203	-3.06895591203
