## Supplementary Data 1 for "*IL18* and pyroptosis-related genes show contrasting expression in human cardiac pericytes and endothelial cells": MANIFEST.tsv

path	bytes	sha256
CODEBOOK_JA_EN.tsv	53158	f3812dc1b54d88ebe1ccebe3fd14b993d3b1f2c83d6b6b025ac644c142c40529
README.md	14214	de94a994924e194647bb1197f3d02d74aaa5f153249d68dfa73805b2d46df7e5
confirmation/NUMBER_MAP_RETURN06.tsv	8400	1e7fb0adc56d2c73061203085613ba471cb9681ca1352c4107779880a2be71ff
confirmation/SUMMARY.json	5249	73e09f42c634dd909ad9a701a3ae3b9ba2b174b4ebb4520f7ebbcbbf5af04768
confirmation/Supplementary_Table_C1.tsv	1441	c25de13711527718a5daf14f0248d5c4b6aa06a16fe6a4ad5413249f47016036
confirmation/donor_class_gene_A_S1.tsv	9396	eb2097c9f92be5dcc175d0085959dbffdb911738102fce85b0fc11f1c5278b56
confirmation/donor_class_gene_A_S2.tsv	9426	192b3a5b87f545434d69c8016c7e91a6c65c2c7082219df0cd2d7473a5a3658b
confirmation/donor_class_gene_A_S3.tsv	8621	413fc5ad566cba2820a9c920500e0ff3627ec07ee96ed089b2e25f22377f6201
confirmation/donor_class_gene_A_S4.tsv	8385	05a973d09b0989eec3e6d65d5f495d77c89df9c912dc151e8a0e338d6a73b6ed
confirmation/donor_class_gene_A_S5.tsv	84	e6ad051c493cbc67f4c63002ae35621f02e188d192c1d520b50099cab95d5684
confirmation/donor_class_gene_A_S6.tsv	9453	e394816a45e65c61f48a73e951aa209e01f4617ef1e7997d34073c87f2ee41d9
confirmation/donor_class_gene_A_S7.tsv	9453	bd6c31319587813e9febd685df4f657fdb8d271762a7d29ea8d9bf1861c6410a
confirmation/donor_class_gene_A_primary.tsv	10093	d50b50568ec604bebf6ded9d3b06b82c6a2745befaa20d9f313427f71c0b4b89
confirmation/donor_class_gene_B_S1.tsv	3586	55487e86d7433620813735bdc824e83ac0288e9e3553b58c1b0c71f814a36570
confirmation/donor_class_gene_B_S2.tsv	3657	84d7c592a76aa9f256b0313f14a1c7d6b0f1bfc48b0d5f7b2c48f0a9de2622a9
confirmation/donor_class_gene_B_S3.tsv	1746	85024a554a52c1917b2d14fa082eb22f7468ee790d4e53e448fd07d1886e2fd4
confirmation/donor_class_gene_B_S4.tsv	84	e6ad051c493cbc67f4c63002ae35621f02e188d192c1d520b50099cab95d5684
confirmation/donor_class_gene_B_S5.tsv	31138	c2b31a57aff7855222ba1a59e8b3afc805015f550a7f938be35b788bb6f2f786
confirmation/donor_class_gene_B_S6.tsv	3657	78b14ccfd8902f91250d8aa0b68b49335221f8d821dfde11054c757460847ba4
confirmation/donor_class_gene_B_S7.tsv	3657	518b0002b1df80dd456c60c6a4c3a699a4f13088702c8835dc7c78cbdce67ca4
confirmation/donor_class_gene_B_primary.tsv	3897	f42f10ae7318b5bbee3e162acf9e94ace5167c3d68526d85570f4ee955e3262f
confirmation/donor_deltas.tsv	44664	569578f731abfc792c33cdb8b2a8a4a9ede44cadb05028b5b9437321ee8ea329
confirmation/primary_results.tsv	1809	9b202d3cff0f27787ea3f673b98fc47d5864c2b89ef09c6e535d637b549ef1fd
confirmation/secondary_S1_S7.tsv	4510	5661d8f9b22b66949400ff8ef8d350d3bcb9cb0704771c0805f3fecf93ca1f9f
discovery/metadata/CLASS_MAPPING.tsv	932	f989cd4c68a9a03f5b4bbc86a92febd13467009e19320145150cf03191352502
discovery/metadata/PAIRED_CLASS_COVERAGE.tsv	2418	4ef0381bf4ec291d58f26760539d4d7c093ca9d3e34a28324cf86e0fed2ec3ba
discovery/results/GSE183852_Nuclei_group_depth.tsv	22510	1a737b710dd009e8a098923e823f41ad1487f8d519dd83d55f796e964619e5a7
discovery/results/all_pair_gene_contrasts.tsv	1383045	5b89853bbb14945f13bd575053e6847a2502cc768f14a455995c43de140ed9ac
discovery/results/all_pair_gene_contrasts_single_cohort.tsv	1741495	ffbd369aecc39be856d80b3eb59e079564b4137f123e2ca0abd8335ce3abc794
discovery/results/background_pair_summary.tsv	121778	5c866d06ee79527fd1a33dc82a00dfb82d75ba35ca3f9de8264614b6010c6759
discovery/results/central_candidate_required_edges.tsv	9807	fca4f4e63753fc8212a6b7f106f0a785487904b0a5f14a9faed9e63320df4e27
discovery/results/class_gene_summary.tsv	98740	e261c70ab7b0c44dbfb6009f187a9aac814aa94d9f8ad4f1fdebc6a4f0c814dc
discovery/results/donor_class_gene.tsv	1712291	0f496b4f942919274f6c0a2d1dd42f50c41cc116dc185d7897d747eda1b04c68
discovery/results/donor_source_attributes.tsv	11383	827496b9d473f8bb7928679182399833859b471c3712b2c8a8824d447df01701
discovery/results/highest_class_by_donor.tsv	407375	3300ddb861b576833e9bd1712fc20242a98a53568c2192b403c58be434dab81f
discovery/results/highest_class_expectation_comparison.tsv	74846	992fb96ab1883b9148fb51bade92e3b6597c042043abd99250d77d2df4df3ad4
discovery/results/question_status_summary.tsv	912	10dce817393ef3dd75c6b0471e6be8d25a546062e20a1c22270fef56515ee3d7
discovery/results/questions_a_to_d.tsv	654212	1ffd15928912ab26aedf9ebe58e8ae1c2c405a9341f5febb42bb8f2c8cb2bba0
discovery/results/questions_a_to_d_initial_automatic.tsv	653039	fe3f98dde1bf08bba4f6ab9587ae906e91d3349f1296a1ecec38b364d067941f
discovery/results/target8_signed_percentiles.tsv	509432	cf810a5e5262742798fcaedcbfa352fe7a7a5fab6ba8c05a64f55615f7937aec
discovery/sensitivities/BCD_COMPLETION_QA.json	617	d57659a91936d9165e89a726efcc8bb83f72ad2f1d77cfe269efaac11702a523
discovery/sensitivities/BCD_PREANALYSIS_SPEC.json	10431	559acc01a5c2342efb23e1db57f0f3d60da120f9feb63dccbda0248d2e4abdd3
discovery/sensitivities/BCD_VALIDATION.json	3200	e028924cbb24d3cbeaae8e2fbf2f9f93ca5d7ec919174ffba46bb6d3b0e44ebd
discovery/sensitivities/BCD_baseline_1000bootstrap.tsv	1378	d15653e73765b3f7a865f706202d28877e9bcaf02d9c91f9b54c886cba8a566e
discovery/sensitivities/BCD_denominator_sensitivity.tsv	3860	d4b7f463b50f7d8727644f80b02a2e5f7eb792bc0d47af97fa321cd1319a06b1
discovery/sensitivities/BCD_disease.tsv	3457	0da6dab197f1258a3f9533065bebd925e19d93495fb2aee481f0a18f057c2c78
discovery/sensitivities/BCD_excluded_fractions.tsv	18788	75ad41ea308ca1d38009ad237f347d99b9f625cdd6647722c736e36f40655f2c
discovery/sensitivities/BCD_excluded_genes.tsv	1768	d050af508ed4308409f37c09c21cbacdaa3ca09da7c3ed62eb59167e309fd57c
discovery/sensitivities/BCD_leave_one_out.tsv	50671	164aa0d2be38c9d331573253f10dcc9bca16ec99fe753318e045c23e7d9b75c1
discovery/sensitivities/BCD_loo_summary.tsv	754	8418a4be9c125c6015d43b0652b31185e09022a712a7a89736ce8da71fb0551e
discovery/sensitivities/BCD_marker_correlations.tsv	2648	6e778929e87bddb6ba4a9cdcb72cf19fb1623df286a81bfd396c52e599800bb5
discovery/sensitivities/BCD_marker_donor_values.tsv	110160	56621aca13426ffda2eb943c10249c56913087a6b313f7f093b787e2996ae022
discovery/sensitivities/BCD_marker_levels.tsv	4334	9f016fb2d1d59b648cfcaa9e4336875b384546674355f9da8185972afcd43d6a
discovery/sensitivities/BCD_marker_selection.tsv	4319	ffc3febedcb8787d5a1171d5120c240c5d6e164d39e76746b89cf6f87f0ec201
discovery/sensitivities/BCD_mural_contrasts.tsv	2666	ab78c8f56280464ae0d6e441b70f9700045d6c2c554ff99151d2e03a99cc2fcb
discovery/sensitivities/BCD_nuclei_thresholds.tsv	2579	d9aa54c17425ad30cfb6db9bc1903f5fecfb00147602acdbae7f8961d8f90136
discovery/sensitivities/BCD_thinning_depth.tsv	14870	bf03429bbb206fe34d8dc25c6f07b301f9db62d8b9fde3451abfe67c2a1f364c
discovery/sensitivities/BCD_thinning_replicates.tsv	507648	46e9910ba36badbede273ccd8dc98c12293f5cd7eda1a22a0a2b92e5f4658d72
discovery/sensitivities/BCD_thinning_summary.tsv	2278	d3fce1ab261bb323c5c90c928c8caeec3f5e28582691e005c30c68d5c882b7d2
discovery/sensitivities/BCD_thinning_two_cohort_status.tsv	191930	ac66e3c76e3b0cb659d4f73e34f79fe09f41989c2b1c9e2ac7bf3ff4e0c3d8c2
discovery/sensitivities/BCD_two_cohort_status.tsv	3720	206b8dc6eae2f9553fc56d7ac8579f21659703035d70ea49da1007f80beb3fab
discovery/sensitivities/calibration_all_common_genes.tsv	6743125	859c2f2e698ee2063bce3f6f4f187b4bc471ce57a74dfd6b178368496a4f8b97
discovery/sensitivities/calibration_existing_geneset_selfcheck.tsv	153	354b84ccfd19582b4f5a12882aea9412c841e8e87c127df9de64effa343efa41
discovery/sensitivities/calibration_expression_matched_genes.json	53634	c4aa3d516e132f8f5e7eff904f470e9d2bd9f1ec11cdf46616f3942c8de8d3fa
discovery/sensitivities/calibration_expression_matched_support.tsv	2116	ee91bd56153ff537f693a2589392989b7c8d97eaed345c09d0c8d75a3ff6015b
discovery/sensitivities/calibration_four_direction_frequency.tsv	1282	563fe4a47571a486d475fbf130001fc65c6fe9feea02a4c137e6468d2fee09bf
discovery/sensitivities/calibration_independent_check.json	355	782bdb45d805f64234cb82e137399055468f70c38fd83ff95da9b5dcfbac3bed
discovery/sensitivities/calibration_summary.json	23699	b3fd2ed4e1550f29b029331e09986d515ca16dc6e3c650dae479670a0b60cbfb
discovery/sensitivities/calibration_support_rates.tsv	713	c2554b2b46bcca310962800c85a410a7ab9ba48e0a244ee93a521b8d064e9053
discovery/sensitivities/calibration_target_B1000_B10000_selfcheck.tsv	1200	e6ac692524f5792a91b7e383775fe01538053fd2f9f41db2fecce8f1a87bdeaf
discovery/sensitivities/calibration_target_native_ranks.tsv	1676	814107e18af9a524924fe85c9705bfb9102ea2483df1feffbc394914fec2ca7c
discovery/sensitivities/calibration_target_signed_ranks.tsv	3300	ca8a334dcdfc335907e59b484f7b016700c1955ce74b0eb602d784d22da5a136
legacy_reference/geomx_diagnostic.tsv	2471	16fdf76ca94ccbff014aa4ea25bc83b91b71967bf38cfe890ce5ea1fefbcf96e
legacy_reference/geomx_donors.csv	3291	a5eabdbaa6e16b24be465fb2aca2966c67a1e387baabad67f9fed881e4e8f6ae
legacy_reference/geomx_exact.csv	866	3eff0062089f7c8de2aacafa889d656dcd81845e7b81f47c98e7f26cc83bcea2
legacy_reference/gse183852_donors.tsv	5963	8b76b15a800c3d03e2c315219eb5c2e40bca2a782984e465916de3b4583af350
legacy_reference/gse183852_inference.tsv	322	6dde8869a52306a0d965a9d0bbd18d88298887defecc735a960e5598e8a30519
legacy_reference/legacy_six_summary.tsv	1912	79c579fc46e68e5c2ba9d3364ef78f956307237bbd87f8eba0728bad3159d467
legacy_reference/rank_summary.json	3751	74fa1a6a97fa2b56978491e405dbcc3dfcf83481496ee44b501b154da68af1b6
legacy_reference/scp1303_donors.tsv	18865	d89d4f76968d83f94ddefc9d416b67992e3012f0b26bfb4898a9ce5ff935553f
legacy_reference/scp1303_summary.json	1083	d62a0a2f20b8820d1f38b4dfc35922be9e776623d4e1bc00072e171fed9eaa5d
post_v3_3/atac_02/REFERENCE_GENES.tsv	2840367	af40f3322c6b79153520d9ecb3391381befdc3e5a23a4f2fe3afd3441ac17f36
post_v3_3/atac_02/REFERENCE_GENES_ALLCHAMBERS.tsv	2856486	ebbd0dba53b2b2582df149e685de44980d36105ae329b852f2c3b2e7ffca5858
post_v3_3/atac_02/TARGET_DONOR.tsv	6614	9a41aaf457d6cd5fa5c577b62c32d6031c223d5bd7b413352360c2d1041b576c
post_v3_3/atac_02/TARGET_DONOR_ALLCHAMBERS.tsv	8804	91ce56810eca87bfc33d5c48f6ada13bc3a363bd03d59c068eaffd736cbc41ba
post_v3_3/atac_02/TARGET_SUMMARY.tsv	677	2ac61ae6ec349f4eb4367c6b7c26ba7573295acd8ddc2228b528816bb1c0fb4b
post_v3_3/atac_02/TARGET_SUMMARY_ALLCHAMBERS.tsv	675	da701e211bfdbe16c1fbc7b180d256d3611dd871a2231895339826c20ee32158
post_v3_3/atac_03/R2_SUMMARY.tsv	1335	d38e1ab09a847cf2aa05f6f9f6497bec6908808a852a01378fa23a6bd1e0dda5
post_v3_3/atac_03/R2_SUMMARY_ALLCHAMBERS.tsv	1332	518a006b1f2d52c5bb951b6f257d8491a20696679372d95a5e353413f82bf598
post_v3_3/atac_04/A_BACKGROUND_POPULATIONS.tsv	199	755795e0a801996dbf40319f5c4a8fa62e97912fd85df784242d404d80899126
post_v3_3/atac_04/A_SUMMARY.tsv	930	3ecda148721e950b6317c645d0ad491ce3aa8937420962dbcd0d2fc2f57f9783
post_v3_3/atac_04/A_TARGET_RESIDUALS.tsv	2899	2a24877bbd3332412d036b66927a7a1e720a482b88f7f44ac1050330a05f56d1
post_v3_3/atac_04/B_IL18_LOCUS_BINS.tsv	21406	3edf1c019a36daf791022487ff0ba12f09e0cbc943afc78e177523d6dd89c316
post_v3_3/atac_04/B_SUMMARY.tsv	744	aec54ebcfbb3baa3cefff30e9208e766c469ffa7002137c16307032fa8cefb5b
post_v3_3/atac_05/COMPARISON.tsv	1674	2e95e65078d9a55cd7422b78763b454e09809f62514dc84f0b0a617e8c130384
post_v3_3/atac_05/IL18BP_DONOR.tsv	2646	da90fe5b975d4cc39435b3fcaa8faa14d5d048a7ee6320200c18052e65d51c8d
post_v3_3/atac_05/IL18BP_SUMMARY.tsv	1307	0414d500bf6491532113739427a3c2a20ae66a5a3f9e8aef4ec62481e8258aba
post_v3_3/casp4_01/stage1/A_class_table.tsv	6172	d1ff067cb88288d6b07337b23ed44510b98969ca7e25c289260d254fd27b5f0a
post_v3_3/casp4_01/stage1/A_cross_cohort.tsv	1382	f915f3217b76519ff6ce6ba3bb1167f54f6867a7b562e265d5c332cf767dd676
post_v3_3/casp4_01/stage1/A_pericyte_rank.tsv	94	75ef6a599bf4204a20073d2344e2a1839d7e55f89b89aa4b99aea016ed7489ca
post_v3_3/casp4_01/stage1/B_difference.tsv	2212	69f1ac27d156c4aeddb60deec09991574c22b7c311f5fc77723438972f3228e0
post_v3_3/casp4_01/stage1/B_reading.json	526	19da4225c13e6df0d353e95c58ea5529f55380af5ad71d69bf6fc43a9e768f5b
post_v3_3/casp4_01/stage1/C_summary.tsv	1209	0c3e7afabca2c6996f2afc1cf32f73260ea9c2a88bb5eb7dd4e3c934722bc269
post_v3_3/disease_isch_01/stage1/donor_D.tsv	56911	ac243c1e6c531c2ea3388beebfbf98b969afaedf3b81a43440235839e6c7bd85
post_v3_3/disease_isch_01/stage1/maintenance_summary.tsv	10965	cae57a1560c75f80e84a3e883dbf6b9127b00f15c142cd372f4a9102226d9cfe
post_v3_3/figure_1_2_s11/Figure_2_source_values.tsv	39105	0c67cae505ed41b1df439e645e4269f321a19ce4c22d8dbbc79f43d8a933869a
post_v3_3/figure_1_2_s11/Figure_2_summary_values.tsv	1282	fd95cc72545f60fd808d2d9b2f5c74cada9badecd49ca70b25f7bb30f13cf3c9
post_v3_3/figure_1_2_s11/confirmation/non_target_stage/CALIBRATION/donor_class_gene_A_primary.tsv	1401757	a24d679b2b641cf4a0e6c2eed5d5e86c99cce2cd712b7803bf6d53a974b1ad0d
post_v3_3/figure_1_2_s11/confirmation/non_target_stage/CALIBRATION/donor_class_gene_B_primary.tsv	532398	1955d6c7dbc28d1e62be541e64551b31ace0b85c5bd6876052bab2ed0d01e093
post_v3_3/figure_1_2_s11/confirmation/non_target_stage/CALIBRATION/positive_control_verdicts.tsv	2886	2a00a9f38ef478974dda1b0eb19b8937311a0608a4653e68c84a01d1a98ac04d
post_v3_3/figure_1_2_s11/sources/fig1_states.tsv	587	dec2943143d2fcda46799dd5b83355a965f704c13ee35e141e63b3db23be1391
post_v3_3/figure_1_2_s11/sources/fig1d_pc_donor.tsv	9862	bc09f36ae01f7e44ca6e6943484ab74c7e747a037ad4772254fac694e1cddd61
post_v3_3/figure_1_2_s11/sources/fig1d_pc_summary.tsv	1084	eeedada6bee3badf2913fee8db5f4283a2fa64b57a86a2e3eabf9010c8d99d9e
post_v3_3/figure_1_2_s11/sources/fig2_donor.tsv	41939	a34e550e32b2e7e228c642a2bc57704651f731c01f2bc405e146d9fe616d7b2f
post_v3_3/figure_1_2_s11/sources/fig2_summary.tsv	1280	bc52a3d1b4a796b75537e548acc2b99ae390f50fa02aafd55fa59ae9766460fd
post_v3_3/figure_1_2_s11/sources/fig2c_calibration.tsv	702465	e9ce73c299799d989dd1bd97a756d88b390975e37bb411debf3804978d3dc87d
post_v3_3/figure_1_2_s11/sources/s11_disease.tsv	3454	337b36676d4e46151a02102400eae020a41912bc43f35cb91b27b229e1f084a6
post_v3_3/figure_1_2_s11/sources/s11_mural.tsv	2654	5746c2a1d0b1ba6422ac40694389fcba9d67abeef283d58c2c238766e62f21fc
post_v3_3/figure_3c_s16/tss_coverage_entex_20261026.tsv	293574	371176e1332acd7b6b14b96e809715a5b387643397d0531e9a12737167207c0d
post_v3_3/figure_3c_s16/tss_window_gene_models_20261026.tsv	2072	d74158bcf1f08b861638cf5bbf60b80f2c2a95afa621c03629c2c84c1f6953ff
post_v3_3/figure_7/sources/fig7_geometry_rows.tsv	36835	d3cb7c3ae7fbbd5f2782ba55c8673923d176d12cc6c6a00417b587afaa7ca4e2
post_v3_3/figure_7/sources/fig7_text_values.json	461	b8804a55fa752bcac70d9c18d6cbe7dd66f17f5836fcf29ab6d1863f994f4cca
post_v3_3/figure_7/sources/fig7_transcript_donors.tsv	5269	5ed42efdbe9cab9974141918a9b53ecc26ebec8660de2b65a69ecb48200a8179
post_v3_3/figure_7/sources/fixed_footprints.json	1552	a586641a57ad0ee7505a16504622c25871fedca75f4e3428ea2e71d4199c8182
post_v3_3/isch_02/stage1/P1_joint_reading.json	1563	56d775e850ac30eb5e1d0753f82c58fb6f57eca59d6492a46fea927ef39b702f
post_v3_3/isch_02/stage1/P1a_difference.tsv	3636	4b00304a2700fb943b89bee2399c29012fb83531e464e4b79777b82735a88efa
post_v3_3/isch_02/stage1/P1a_specific_genes_summary.tsv	1799	79e714d6dc3bf0ab878bfed7054749dcc86676ba7d3cac57e9b482b0f99f2df5
post_v3_3/isch_02/stage1/P1b_estimates.tsv	854	599ffd57669ae202d224f7673cb132fcd174521f2e70758c0fe91517699dbb98
post_v3_3/isch_02/stage1/P1c_results_batch.tsv	71	b9f188a98f545c22ec33e5bd37a3aa911d8a0fd0edd94c36829e6139b90d5f70
post_v3_3/isch_02/stage1/P1c_summary.tsv	398	96cd6303100897ba31e64dcf0e5eff5384d08049a78e8a6dad054656877627ef
post_v3_3/isch_02/stage1/P2_calibration_summary.tsv	4088	069363f85c7da576cf4e77db7945c7663677046d7ec6d5583698154fdbf045a7
post_v3_3/isch_02/stage1/P2_strata.tsv	2603	c5a3539333a19fc1342e7996c45ca4326ff061496f48f5338404eecf4a2e159a
post_v3_3/isch_02/stage1/P2_units.tsv	5009	d51a03991f6cc291406e4c5d5819d82ba18bb4eab72b9e0e6fabbb0b9b1fca10
post_v3_3/isch_02/stage1/P3_class_table.tsv	18492	c681027be635b5404e8314dd01431364b7e65a3124659cc0afef31ce38196017
post_v3_3/isch_02/stage1/P3_cross_cohort.tsv	4934	9ebedee5434375fcda900e0db0f5680de28677d1ccc3039cd23870165de5fdd4
post_v3_3/isch_02/stage1/P3_share.tsv	28468	320f6ed7abfde02d2a919d56628ee1f2e88cff2b21a2fa4c0fb907c168887b37
post_v3_3/isch_atac_02/TARGET_LAYER.tsv	8605	ecfd16665d9f72c051e5d8aedca55326e3af81cc32c1cb8a0199e31b14266322
post_v3_3/isch_atac_02/TARGET_SUMMARY.tsv	1356	a9c3f545868094b326c5af2d0cfcda28e86b68b2d6bcb390dfd58d8f8f2c9476
post_v3_3/path10_conf_01/tables/J_detection.tsv	3140	4150b37514bac9e093219765a736443616769d1dbb978dcf1fea5d2fc4985c06
post_v3_3/path10_conf_01/tables/J_primary.tsv	3184	2e6ef9d8ad1781887846727d91f9c50307d9bbc6747d6c7d6e3c63d4d2db3da4
post_v3_3/path10_conf_01/tables/J_secondary_S1_S7.tsv	10763	f717fa6dc90a627d0bf6a502712269511b3111aeae1d6751f648d040e95802d7
post_v3_3/precursor_mature/02_TABLES/geometry.tsv	948972	713647d261057c00632f65c9ce1e914fa1d38c0230c822625b82ec257befc1db
post_v3_3/precursor_mature/02_TABLES/geometry_descriptive_summary.tsv	26376	eb73f5cbd1d6b7941ce03a7a286fe72f22c7f38e2e315abab9555c9078bad76e
post_v3_3/precursor_mature/02_TABLES/model_inventory.tsv	1747	03382a724a00197fd7103ef87c9938fe79fa5b6404bb372cb5f0ad8f45bbbf90
post_v3_3/precursor_mature/02_TABLES/sasa_occlusion_set.tsv	483684	bff30588c43fd516f69e0a2fc83ade98f5b98a5fddb2848f62e1fc76fbd64e07
post_v3_3/precursor_mature/02_TABLES/sasa_set_areas.tsv	1259796	e6cf989a6847ba5d694c24a5f81256229ff385648ca322f7b07ef7b29adc6743
post_v3_3/precursor_mature/request/fixed_footprints.json	3443	e5ef0ea12bca286263f233bcd8adef9a31fb98620ef966c39e79b73dd546db66
post_v3_3/receptor_il18bp/04_CODE_AND_INPUTS/results/alignment.json	2013	8e86609a11cf7f67ec1c0608e146e94a60f147d3707f329cbc4119d877b2d596
post_v3_3/receptor_il18bp/04_CODE_AND_INPUTS/results/contact_summary.tsv	3002	fc1751b06576495a840fc4c3929ab61d6ffb5d3f0ed83a92a7a3c8c923a6d04f
post_v3_3/receptor_il18bp/04_CODE_AND_INPUTS/results/footprint_overlap.tsv	4843	2ca0342fde57d4cf6de5075d16e2a67070ca426a85cda496afe3b8e4d8a008a6
post_v3_3/receptor_il18bp/04_CODE_AND_INPUTS/results/virtual_overlay_proximity.tsv	1947	8807dfc636ec0a38bd479a00976b372b3a9534c7f7316263c6cb25b4b3163f09
post_v3_3/seal4_conf_01/tables/J_donor_deltas.tsv	41331	9c69f13d01c355c9549c9ce4b31c0e6047dcc18507f1819a103dd2b949e9ddef
post_v3_3/seal4_conf_01/tables/J_primary.tsv	1491	071d9b4e8b429cacabce71852688f0c860e2c7161b1a7c8b343726679a795d8a
post_v3_3/seal4_conf_01/tables/J_secondary_S1_S7.tsv	4608	e7f8c31280ebc6c8af277b2f98f8d7f1b50a741ed82f7ef18fb99e1a05a9cb35
post_v3_3/seal4_conf_01/tables/T_donor_class_gene_A_primary.tsv	9172	62eeac1d22119ed6e1ee014f2a28ac0aded3505f5e730ac0afe4b8af07a35251
post_v3_3/seal4_conf_01/tables/T_donor_class_gene_B_primary.tsv	3363	d2cf5b883a9e8c2d3100a0724558ddd795bda27f0be2161b5a1adb5ee7ecd8ec
post_v3_3/sexnuc_01/tables/N1_summary.tsv	3238	de31fd406e6495428a95f6257df68fee5590b54126a7d4ccc75edcc6981ba46a
post_v3_3/sexnuc_01/tables/N_exclusion_aggregate.tsv	625	880228b287c3098c8ef1989d005fa07514948af187166f2084a22afb485b2308
post_v3_3/sexnuc_01/tables/S_donor_sex_delta.tsv	27236	3f4a419ac21e422cf87f58055fed53b00eb4dbac58ec2f4f307793f5dc43fddf
post_v3_3/sexnuc_01/tables/S_summary.tsv	4549	5ee1f2d74b05442300ddb33a04e323107c3e296729c758a5f276f850e59e716d
post_v3_3/table_1/confirmation/non_target_stage/COVERAGE/donor_region_class_depth_A.tsv	23852	8b9cead2559689ca0a08e9af90f3eea2b24619a6cb688267531c89a53802fd5d
post_v3_3/table_1/confirmation/non_target_stage/COVERAGE/donor_region_class_depth_B.tsv	20260	7ba97bf54ff841a9003abeaa0708ca378d777c546bdf3db31c21bb74227e56f9
post_v3_3/table_1/table1_age_sources.tsv	1802	562b5ad40904db912fd6f449a7075d17ac3289b8e57ab22da8859c00cbe2a574
post_v3_3/table_1/table1_donors_source.tsv	725	3c6ee952c5753a9d8d7f552a86e4deb02d21607b534dd71a20ad2ad14d5de28d
vascular_embedding/HCAv2_grid_selection.tsv	194	ffe4ba037935bed1a0d1f60c9e4ebda7f0632d57b3d25dfd030dd79bebf0c839
vascular_embedding/HCAv2_umap_bins_g40.tsv	239186	f0e077f1935ca548af37e5d5274974d72278790ed94148ee1d347ea8a9beab91
vascular_embedding/HCAv2_umap_bins_g60.tsv	491991	a30938b54dc3c088d9e9d6b9bad0b3155b3065979d1e187908884a9f95b36522
vascular_embedding/HCAv2_umap_bins_g80.tsv	841410	94171c25bb98cf5ad61b801c6b5b60b41d7a88b036630ac36811f71b038202e0
vascular_embedding/HCAv2_umap_nuclei.tsv.gz	1838860	da1285cd4edde61290244ff140688d2ab0c7b55c1357794fe73254cd19c828e4
vascular_embedding/HCAv2_umap_state_axis.tsv	671	f17f18c6c8ff278356812e848866a127747c6af1418d22de463fe31e39f65e45
vascular_embedding/README.md	1436	a0c00087fb702c0b83294c4bd7e4f4f55cad96b917d68e14bae3049fafef1210
vascular_embedding/Reichart_grid_selection.tsv	192	28aa6c9d1004284041bed584ee0c6c6cf1466b6e4c10a9e19798df3af1560464
vascular_embedding/Reichart_umap_bins_g25.tsv	78410	4cbf82e8770ac39a28dd15258daf1b01418551b7cc2504f8646fc375ffd863cf
vascular_embedding/Reichart_umap_bins_g35.tsv	147632	81d1e70d08cfdf23aa4f01d3462d7b9d049829e63f12cfc0537d9c057f366883
vascular_embedding/Reichart_umap_bins_g50.tsv	278936	a22b842071630d596171fa9244d34d4ea0bf4974dc58f46de50b8c3fcf25dec1
vascular_embedding/Reichart_umap_nuclei.tsv.gz	306165	69063e2ffb05a456fdf06780a6c42c6562d88e2f60ff7a762cb8628e3cf4bbaf
vascular_embedding/Reichart_umap_state_axis.tsv	363	067e0eb1de4b89f1c66efc00bcbb61cce79474fda3cea86e623783059e9322a3
vascular_embedding/SCP1303_grid_selection.tsv	197	8fcacd1da4ce94df23045ccdd6315294f121c8c41a8f00d3ffd34801958d6032
vascular_embedding/SCP1303_umap_bins_g40.tsv	219538	a070b29ad8259d047400f3694b9f9c7bef26c2d58d5525cfd8d3b88ebb1e3ee9
vascular_embedding/SCP1303_umap_bins_g60.tsv	467323	dd9d2e94bfe1e966f19db489fe9a4a064865540c9dd5069dce871a5cef2dd13d
vascular_embedding/SCP1303_umap_bins_g80.tsv	818246	ac108297c5e3af7f2d86ea7897d9a469be2a749e4043228e7ac103889acd1d2f
vascular_embedding/SCP1303_umap_nuclei.tsv.gz	4836883	084946ffd5534482a4dd148edb0ed2ef51736bb32a1afc099d6a58250013f8af
vascular_embedding/SCP1303_umap_state_axis.tsv	670	70fdd9a3f429875d9b2767dab6ca6792c9603ae1977e47f57f4ff27014c9cd1b
