## Supplementary Data 1 for "*IL18* and pyroptosis-related genes show contrasting expression in human cardiac pericytes and endothelial cells": TARGET_DONOR.tsv

donor	gene	N_EC	T_EC	A_EC	N_PC	T_PC	A_PC	delta_A_EC_minus_PC	promoter_bins	bins_present_by_library
Donor 3	IL18	4	3913563	1.015844730140566	7	3745762	1.520436649352479	-0.504591919211913	chr11:112160000-112165000;chr11:112165000-112170000	{"heart_lv_SM-JF1NY_1":["chr11:112160000-112165000","chr11:112165000-112170000"]}
Donor 4	IL18	3	1186359	1.8191553898771244	4	1131678	2.1809671258765073	-0.3618117359993829	chr11:112160000-112165000;chr11:112165000-112170000	{"heart_lv_SM-IOBHO_1":["chr11:112160000-112165000","chr11:112165000-112170000"]}
Donor 12	IL18	10	3711613	1.8852800987002762	13	4639622	1.926740469890284	-0.04146037119000767	chr11:112160000-112165000;chr11:112165000-112170000	{"heart_lv_CARE191122_2D_1":["chr11:112160000-112165000","chr11:112165000-112170000"],"heart_rv_CARE181213_2B_1":["chr11:112160000-112165000","chr11:112165000-112170000"]}
Donor 13	IL18	11	4083459	1.8851036637269483	4	4593864	0.9035987995072252	0.981504864219723	chr11:112160000-112165000;chr11:112165000-112170000	{"heart_lv_CARE181125_3D_1":["chr11:112160000-112165000","chr11:112165000-112170000"],"heart_lv_CARE191122_3D_1":["chr11:112160000-112165000","chr11:112165000-112170000"],"heart_rv_CARE181125_3B_1":["chr11:112160000-112165000","chr11:112165000-112170000"]}
Donor 14	IL18	1	570993	1.4601317880005922	2	1003211	1.5818807673266015	-0.12174897932600937	chr11:112160000-112165000;chr11:112165000-112170000	{"heart_lv_CARE190307_10D_1":["chr11:112160000-112165000","chr11:112165000-112170000"],"heart_rv_CARE190307_10B_1":["chr11:112160000-112165000","chr11:112165000-112170000"]}
Donor 15	IL18	0	227327	0.0	2	538438	2.23708888728288	-2.23708888728288	chr11:112160000-112165000;chr11:112165000-112170000	{"heart_lv_CARE190331_11D_1":["chr11:112160000-112165000","chr11:112165000-112170000"],"heart_rv_CARE190331_11B_1":["chr11:112160000-112165000","chr11:112165000-112170000"]}
Donor 3	CASP1	75	3913563	4.333718705365707	37	3745762	3.443318870291963	0.8903998350737443	chr11:105030000-105035000;chr11:105035000-105040000	{"heart_lv_SM-JF1NY_1":["chr11:105030000-105035000","chr11:105035000-105040000"]}
Donor 4	CASP1	10	1186359	3.2371279860701603	10	1131678	3.2981356553434105	-0.06100766927325019	chr11:105030000-105035000;chr11:105035000-105040000	{"heart_lv_SM-IOBHO_1":["chr11:105030000-105035000","chr11:105035000-105040000"]}
Donor 12	CASP1	52	3711613	3.907859889022822	25	4639622	2.675447873003821	1.2324120160190013	chr11:105030000-105035000;chr11:105035000-105040000	{"heart_lv_CARE191122_2D_1":["chr11:105030000-105035000","chr11:105035000-105040000"],"heart_rv_CARE181213_2B_1":["chr11:105030000-105035000","chr11:105035000-105040000"]}
Donor 13	CASP1	55	4083459	3.8548906426531437	29	4593864	2.870417693454013	0.9844729491991306	chr11:105030000-105035000;chr11:105035000-105040000	{"heart_lv_CARE181125_3D_1":["chr11:105030000-105035000","chr11:105035000-105040000"],"heart_lv_CARE191122_3D_1":["chr11:105030000-105035000","chr11:105035000-105040000"],"heart_rv_CARE181125_3B_1":["chr11:105030000-105035000","chr11:105035000-105040000"]}
Donor 14	CASP1	6	570993	3.5245664409258644	8	1003211	3.1658145589838096	0.35875188194205476	chr11:105030000-105035000;chr11:105035000-105040000	{"heart_lv_CARE190307_10D_1":["chr11:105030000-105035000","chr11:105035000-105040000"],"heart_rv_CARE190307_10B_1":["chr11:105030000-105035000","chr11:105035000-105040000"]}
Donor 15	CASP1	4	227327	4.216904763997399	6	538438	3.602093888130309	0.6148108758670903	chr11:105030000-105035000;chr11:105035000-105040000	{"heart_lv_CARE190331_11D_1":["chr11:105030000-105035000","chr11:105035000-105040000"],"heart_rv_CARE190331_11B_1":["chr11:105030000-105035000","chr11:105035000-105040000"]}
Donor 3	CASP4	87	3913563	4.537940965406169	51	3745762	3.8694161456077176	0.6685248197984515	chr11:104965000-104970000	{"heart_lv_SM-JF1NY_1":["chr11:104965000-104970000"]}
Donor 4	CASP4	20	1186359	4.158523123383308	14	1131678	3.7410365544901687	0.41748656889313907	chr11:104965000-104970000	{"heart_lv_SM-IOBHO_1":["chr11:104965000-104970000"]}
Donor 12	CASP4	63	3711613	4.167819726764914	34	4639622	3.0580018050034203	1.1098179217614934	chr11:104965000-104970000	{"heart_lv_CARE191122_2D_1":["chr11:104965000-104970000"],"heart_rv_CARE181213_2B_1":["chr11:104965000-104970000"]}
Donor 13	CASP4	75	4083459	4.2755123264130335	44	4593864	3.402994102765379	0.8725182236476545	chr11:104965000-104970000	{"heart_lv_CARE181125_3D_1":["chr11:104965000-104970000"],"heart_lv_CARE191122_3D_1":["chr11:104965000-104970000"],"heart_rv_CARE181125_3B_1":["chr11:104965000-104970000"]}
Donor 14	CASP4	15	570993	4.7692440820875595	13	1003211	3.8030607043392943	0.9661833777482651	chr11:104965000-104970000	{"heart_lv_CARE190307_10D_1":["chr11:104965000-104970000"],"heart_rv_CARE190307_10B_1":["chr11:104965000-104970000"]}
Donor 15	CASP4	1	227327	2.432678730599022	6	538438	3.602093888130309	-1.169415157531287	chr11:104965000-104970000	{"heart_lv_CARE190331_11D_1":["chr11:104965000-104970000"],"heart_rv_CARE190331_11B_1":["chr11:104965000-104970000"]}
Donor 3	GSDMD	19	3913563	2.5496472369644887	19	3745762	2.602266625834706	-0.05261938887021733	chr8:143555000-143560000	{"heart_lv_SM-JF1NY_1":["chr8:143555000-143560000"]}
Donor 4	GSDMD	17	1186359	3.9382441871099516	8	1131678	3.0124164664669895	0.9258277206429621	chr8:143555000-143560000	{"heart_lv_SM-IOBHO_1":["chr8:143555000-143560000"]}
Donor 12	GSDMD	69	3711613	4.2920676024505084	28	4639622	2.814545173750943	1.4775224286995656	chr8:143555000-143560000	{"heart_lv_CARE191122_2D_1":["chr8:143555000-143560000"],"heart_rv_CARE181213_2B_1":["chr8:143555000-143560000"]}
Donor 13	GSDMD	56	4083459	3.8791042235834094	43	4593864	3.372995535347546	0.5061086882358636	chr8:143555000-143560000	{"heart_lv_CARE181125_3D_1":["chr8:143555000-143560000"],"heart_lv_CARE191122_3D_1":["chr8:143555000-143560000"],"heart_rv_CARE181125_3B_1":["chr8:143555000-143560000"]}
Donor 14	GSDMD	7	570993	3.728937570008972	6	1003211	2.8033914829536792	0.925546087055293	chr8:143555000-143560000	{"heart_lv_CARE190307_10D_1":["chr8:143555000-143560000"],"heart_rv_CARE190307_10B_1":["chr8:143555000-143560000"]}
Donor 15	GSDMD	3	227327	3.827498811626432	4	538438	3.0753437125942944	0.7521550990321377	chr8:143555000-143560000	{"heart_lv_CARE190331_11D_1":["chr8:143555000-143560000"],"heart_rv_CARE190331_11B_1":["chr8:143555000-143560000"]}
