## Supplementary Data 1 for "*IL18* and pyroptosis-related genes show contrasting expression in human cardiac pericytes and endothelial cells": TARGET_DONOR_ALLCHAMBERS.tsv

donor	gene	N_EC	T_EC	A_EC	N_PC	T_PC	A_PC	delta_A_EC_minus_PC	promoter_bins	bins_present_by_library
Donor 3	IL18	5	4097779	1.1506722101050983	13	5337896	1.7804850183345753	-0.6298128082294769	chr11:112160000-112165000;chr11:112165000-112170000	{"heart_atrial_appendage_SM-JF1NX_1":["chr11:112160000-112165000","chr11:112165000-112170000"],"heart_lv_SM-JF1NY_1":["chr11:112160000-112165000","chr11:112165000-112170000"]}
Donor 4	IL18	4	1582438	1.818746347295493	5	1405522	2.188210107984662	-0.36946376068916886	chr11:112160000-112165000;chr11:112165000-112170000	{"heart_atrial_appendage_SM-IOBHN_1":["chr11:112160000-112165000","chr11:112165000-112170000"],"heart_lv_SM-IOBHO_1":["chr11:112160000-112165000","chr11:112165000-112170000"]}
Donor 12	IL18	14	4378354	2.0695470523651305	17	6532605	1.8489307185036	0.22061633386153057	chr11:112160000-112165000;chr11:112165000-112170000	{"heart_la_CARE191122_2C_1":["chr11:112160000-112165000","chr11:112165000-112170000"],"heart_lv_CARE191122_2D_1":["chr11:112160000-112165000","chr11:112165000-112170000"],"heart_ra_CARE181213_2A_1":["chr11:112160000-112165000","chr11:112165000-112170000"],"heart_rv_CARE181213_2B_1":["chr11:112160000-112165000","chr11:112165000-112170000"]}
Donor 13	IL18	12	4176952	1.953417336453414	4	4962940	0.8527770258228407	1.1006403106305733	chr11:112160000-112165000;chr11:112165000-112170000	{"heart_la_CARE181125_3C_1":["chr11:112160000-112165000","chr11:112165000-112170000"],"heart_lv_CARE181125_3D_1":["chr11:112160000-112165000","chr11:112165000-112170000"],"heart_lv_CARE191122_3D_1":["chr11:112160000-112165000","chr11:112165000-112170000"],"heart_rv_CARE181125_3B_1":["chr11:112160000-112165000","chr11:112165000-112170000"]}
Donor 14	IL18	2	761159	1.8590042094853152	2	1559999	1.1903317316574864	0.6686724778278288	chr11:112160000-112165000;chr11:112165000-112170000	{"heart_la_CARE190307_10C_1":["chr11:112160000-112165000","chr11:112165000-112170000"],"heart_lv_CARE190307_10D_1":["chr11:112160000-112165000","chr11:112165000-112170000"],"heart_ra_CARE190307_10A_1":["chr11:112160000-112165000","chr11:112165000-112170000"],"heart_rv_CARE190307_10B_1":["chr11:112160000-112165000","chr11:112165000-112170000"]}
Donor 15	IL18	0	227327	0.0	2	538438	2.23708888728288	-2.23708888728288	chr11:112160000-112165000;chr11:112165000-112170000	{"heart_lv_CARE190331_11D_1":["chr11:112160000-112165000","chr11:112165000-112170000"],"heart_rv_CARE190331_11B_1":["chr11:112160000-112165000","chr11:112165000-112170000"]}
Donor 3	CASP1	78	4097779	4.324429108517895	50	5337896	3.3739246899784905	0.9505044185394049	chr11:105030000-105035000;chr11:105035000-105040000	{"heart_atrial_appendage_SM-JF1NX_1":["chr11:105030000-105035000","chr11:105035000-105040000"],"heart_lv_SM-JF1NY_1":["chr11:105030000-105035000","chr11:105035000-105040000"]}
Donor 4	CASP1	17	1582438	3.5537189134862834	11	1405522	3.1418045014208653	0.4119144120654181	chr11:105030000-105035000;chr11:105035000-105040000	{"heart_atrial_appendage_SM-IOBHN_1":["chr11:105030000-105035000","chr11:105035000-105040000"],"heart_lv_SM-IOBHO_1":["chr11:105030000-105035000","chr11:105035000-105040000"]}
Donor 12	CASP1	59	4378354	3.8555296823938368	31	6532605	2.5224141122542214	1.3331155701396153	chr11:105030000-105035000;chr11:105035000-105040000	{"heart_la_CARE191122_2C_1":["chr11:105030000-105035000","chr11:105035000-105040000"],"heart_lv_CARE191122_2D_1":["chr11:105030000-105035000","chr11:105035000-105040000"],"heart_ra_CARE181213_2A_1":["chr11:105030000-105035000","chr11:105035000-105040000"],"heart_rv_CARE181213_2B_1":["chr11:105030000-105035000","chr11:105035000-105040000"]}
Donor 13	CASP1	57	4176952	3.8724657599598213	29	4962940	2.7746944328767924	1.097771327083029	chr11:105030000-105035000;chr11:105035000-105040000	{"heart_la_CARE181125_3C_1":["chr11:105030000-105035000","chr11:105035000-105040000"],"heart_lv_CARE181125_3D_1":["chr11:105030000-105035000","chr11:105035000-105040000"],"heart_lv_CARE191122_3D_1":["chr11:105030000-105035000","chr11:105035000-105040000"],"heart_rv_CARE181125_3B_1":["chr11:105030000-105035000","chr11:105035000-105040000"]}
Donor 14	CASP1	8	761159	3.524851976592343	11	1559999	3.009219339969929	0.515632636622414	chr11:105030000-105035000;chr11:105035000-105040000	{"heart_la_CARE190307_10C_1":["chr11:105030000-105035000","chr11:105035000-105040000"],"heart_lv_CARE190307_10D_1":["chr11:105030000-105035000","chr11:105035000-105040000"],"heart_ra_CARE190307_10A_1":["chr11:105030000-105035000","chr11:105035000-105040000"],"heart_rv_CARE190307_10B_1":["chr11:105030000-105035000","chr11:105035000-105040000"]}
Donor 15	CASP1	4	227327	4.216904763997399	6	538438	3.602093888130309	0.6148108758670903	chr11:105030000-105035000;chr11:105035000-105040000	{"heart_lv_CARE190331_11D_1":["chr11:105030000-105035000","chr11:105035000-105040000"],"heart_rv_CARE190331_11B_1":["chr11:105030000-105035000","chr11:105035000-105040000"]}
Donor 3	CASP4	91	4097779	4.536497562837719	85	5337896	4.0809882109538185	0.45550935188390085	chr11:104965000-104970000	{"heart_atrial_appendage_SM-JF1NX_1":["chr11:104965000-104970000"],"heart_lv_SM-JF1NY_1":["chr11:104965000-104970000"]}
Donor 4	CASP4	23	1582438	3.957407123231721	15	1405522	3.545003558197386	0.4124035650343352	chr11:104965000-104970000	{"heart_atrial_appendage_SM-IOBHN_1":["chr11:104965000-104970000"],"heart_lv_SM-IOBHO_1":["chr11:104965000-104970000"]}
Donor 12	CASP4	71	4378354	4.1056897823625516	48	6532605	3.0613887604494088	1.0443010219131428	chr11:104965000-104970000	{"heart_la_CARE191122_2C_1":["chr11:104965000-104970000"],"heart_lv_CARE191122_2D_1":["chr11:104965000-104970000"],"heart_ra_CARE181213_2A_1":["chr11:104965000-104970000"],"heart_rv_CARE181213_2B_1":["chr11:104965000-104970000"]}
Donor 13	CASP4	76	4176952	4.2626651033761	47	4962940	3.3882161407919447	0.8744489625841552	chr11:104965000-104970000	{"heart_la_CARE181125_3C_1":["chr11:104965000-104970000"],"heart_lv_CARE181125_3D_1":["chr11:104965000-104970000"],"heart_lv_CARE191122_3D_1":["chr11:104965000-104970000"],"heart_rv_CARE181125_3B_1":["chr11:104965000-104970000"]}
Donor 14	CASP4	17	761159	4.544384064626171	16	1559999	3.4926757533198853	1.0517083113062857	chr11:104965000-104970000	{"heart_la_CARE190307_10C_1":["chr11:104965000-104970000"],"heart_lv_CARE190307_10D_1":["chr11:104965000-104970000"],"heart_ra_CARE190307_10A_1":["chr11:104965000-104970000"],"heart_rv_CARE190307_10B_1":["chr11:104965000-104970000"]}
Donor 15	CASP4	1	227327	2.432678730599022	6	538438	3.602093888130309	-1.169415157531287	chr11:104965000-104970000	{"heart_lv_CARE190331_11D_1":["chr11:104965000-104970000"],"heart_rv_CARE190331_11B_1":["chr11:104965000-104970000"]}
Donor 3	GSDMD	22	4097779	2.671012949673925	26	5337896	2.5535652193695197	0.11744773030440525	chr8:143555000-143560000	{"heart_atrial_appendage_SM-JF1NX_1":["chr8:143555000-143560000"],"heart_lv_SM-JF1NY_1":["chr8:143555000-143560000"]}
Donor 4	GSDMD	20	1582438	3.769636963048956	8	1405522	2.7424019788048417	1.0272349842441142	chr8:143555000-143560000	{"heart_atrial_appendage_SM-IOBHN_1":["chr8:143555000-143560000"],"heart_lv_SM-IOBHO_1":["chr8:143555000-143560000"]}
Donor 12	GSDMD	81	4378354	4.285409839730437	43	6532605	2.92264818303901	1.362761656691427	chr8:143555000-143560000	{"heart_la_CARE191122_2C_1":["chr8:143555000-143560000"],"heart_lv_CARE191122_2D_1":["chr8:143555000-143560000"],"heart_ra_CARE181213_2A_1":["chr8:143555000-143560000"],"heart_rv_CARE181213_2B_1":["chr8:143555000-143560000"]}
Donor 13	GSDMD	59	4176952	3.918875865516763	46	4962940	3.3601815893642364	0.5586942761525266	chr8:143555000-143560000	{"heart_la_CARE181125_3C_1":["chr8:143555000-143560000"],"heart_lv_CARE181125_3D_1":["chr8:143555000-143560000"],"heart_lv_CARE191122_3D_1":["chr8:143555000-143560000"],"heart_rv_CARE181125_3B_1":["chr8:143555000-143560000"]}
Donor 14	GSDMD	9	761159	3.6807826999269606	7	1559999	2.456065523804558	1.2247171761224025	chr8:143555000-143560000	{"heart_la_CARE190307_10C_1":["chr8:143555000-143560000"],"heart_lv_CARE190307_10D_1":["chr8:143555000-143560000"],"heart_ra_CARE190307_10A_1":["chr8:143555000-143560000"],"heart_rv_CARE190307_10B_1":["chr8:143555000-143560000"]}
Donor 15	GSDMD	3	227327	3.827498811626432	4	538438	3.0753437125942944	0.7521550990321377	chr8:143555000-143560000	{"heart_lv_CARE190331_11D_1":["chr8:143555000-143560000"],"heart_rv_CARE190331_11B_1":["chr8:143555000-143560000"]}
