## Supplementary Data 1 for "*IL18* and pyroptosis-related genes show contrasting expression in human cardiac pericytes and endothelial cells": TARGET_SUMMARY.tsv

gene	predicted_direction	n	k	ties_abs_delta_lt_1e-12	median_delta_A	reference_genes_nonNA	reference_position_fraction	reference_percentile	reference_genes_n_ge3	reference_unanimous_in_predicted_direction	reference_unanimous_fraction
IL18	EC<PC	6	5	0	-0.24178035766269612	19169	0.6419218529918097	64.19218529918098	19169	2987	0.15582450832072617
CASP1	EC>PC	6	5	0	0.7526053554704173	19169	0.9493452970942667	94.93452970942667	19169	932	0.048620167979550315
CASP4	EC>PC	6	5	0	0.770521521723053	19169	0.9507538212739318	95.07538212739318	19169	932	0.048620167979550315
GSDMD	EC>PC	6	5	0	0.8388505930437153	19169	0.9557097396838645	95.57097396838645	19169	932	0.048620167979550315
