## Supplementary Data 1 for "*IL18* and pyroptosis-related genes show contrasting expression in human cardiac pericytes and endothelial cells": TARGET_SUMMARY_ALLCHAMBERS.tsv

gene	predicted_direction	n	k	ties_abs_delta_lt_1e-12	median_delta_A	reference_genes_nonNA	reference_position_fraction	reference_percentile	reference_genes_n_ge3	reference_unanimous_in_predicted_direction	reference_unanimous_fraction
IL18	EC<PC	6	3	0	-0.07442371341381915	19169	0.4678908654598571	46.78908654598571	19169	3134	0.1634931399655694
CASP1	EC>PC	6	6	0	0.7826576472032476	19169	0.9539882101309406	95.39882101309406	19169	1044	0.05446293494704992
CASP4	EC>PC	6	5	0	0.664979157234028	19169	0.9437633679378162	94.37633679378162	19169	1044	0.05446293494704992
GSDMD	EC>PC	6	6	0	0.889695041638126	19169	0.9612916688403151	96.12916688403152	19169	1044	0.05446293494704992
