## Supplementary Data 1 for "*IL18* and pyroptosis-related genes show contrasting expression in human cardiac pericytes and endothelial cells": R2_SUMMARY.tsv

gene	method	comparison	prediction	n	k	k_positive	k_negative	ties	median	reference_percentile	reference_n
CASP1	promoter	MAC-EC	descriptive	6	NA	5	1	0	0.6779905639251302	NA	19169
CASP4	promoter	MAC-EC	descriptive	6	NA	1	5	0	-1.051319077368903	NA	19169
GSDMD	promoter	MAC-EC	descriptive	6	NA	2	4	0	-0.28802296421598106	NA	19169
IL18	promoter	MAC-EC	positive	6	6.0	6	0	0	2.7687001540604124	99.30095466638844	19169
CASP1	promoter	MAC-PC	descriptive	6	NA	6	0	0	1.4735878567828211	NA	19169
CASP4	promoter	MAC-PC	descriptive	6	NA	0	6	0	-0.33585725499451313	NA	19169
GSDMD	promoter	MAC-PC	descriptive	6	NA	6	0	0	0.42795768455751526	NA	19169
IL18	promoter	MAC-PC	positive	6	6.0	6	0	0	2.4441097397165388	98.7949293129532	19169
CASP1	gene_body	MAC-EC	descriptive	6	NA	5	1	0	0.6028554328635973	NA	19169
CASP4	gene_body	MAC-EC	descriptive	6	NA	2	4	0	-0.6317272174711883	NA	19169
GSDMD	gene_body	MAC-EC	descriptive	6	NA	1	5	0	-0.1492447613454413	NA	19169
IL18	gene_body	MAC-EC	positive	6	6.0	6	0	0	2.2675879238195646	99.09750117377015	19169
CASP1	gene_body	MAC-PC	descriptive	6	NA	6	0	0	1.5796748914352665	NA	19169
CASP4	gene_body	MAC-PC	descriptive	6	NA	4	2	0	0.2918212880148092	NA	19169
GSDMD	gene_body	MAC-PC	descriptive	6	NA	6	0	0	0.4451912458614715	NA	19169
IL18	gene_body	MAC-PC	positive	6	6.0	6	0	0	2.4765729403594126	99.33747195993531	19169
