## Supplementary Data 1 for "*IL18* and pyroptosis-related genes show contrasting expression in human cardiac pericytes and endothelial cells": R2_SUMMARY_ALLCHAMBERS.tsv

gene	method	comparison	prediction	n	k	k_positive	k_negative	ties	median	reference_percentile	reference_n
CASP1	promoter	MAC-EC	descriptive	6	NA	5	1	0	0.5358195602025797	NA	19169
CASP4	promoter	MAC-EC	descriptive	6	NA	1	5	0	-0.9334786129110073	NA	19169
GSDMD	promoter	MAC-EC	descriptive	6	NA	2	4	0	-0.3026661916476896	NA	19169
IL18	promoter	MAC-EC	positive	6	6.0	6	0	0	2.593525451595843	99.07663414888623	19169
CASP1	promoter	MAC-PC	descriptive	6	NA	6	0	0	1.4066966854228409	NA	19169
CASP4	promoter	MAC-PC	descriptive	6	NA	2	4	0	-0.2379243027550686	NA	19169
GSDMD	promoter	MAC-PC	descriptive	6	NA	6	0	0	0.4903081905358109	NA	19169
IL18	promoter	MAC-PC	positive	6	6.0	6	0	0	2.485545690907145	99.01924983045542	19169
CASP1	gene_body	MAC-EC	descriptive	6	NA	5	1	0	0.44952799755596784	NA	19169
CASP4	gene_body	MAC-EC	descriptive	6	NA	1	5	0	-0.37474016882853345	NA	19169
GSDMD	gene_body	MAC-EC	descriptive	6	NA	2	4	0	-0.18056613469791571	NA	19169
IL18	gene_body	MAC-EC	positive	6	6.0	6	0	0	2.215894501118022	99.07663414888623	19169
CASP1	gene_body	MAC-PC	descriptive	6	NA	6	0	0	1.567473964270003	NA	19169
CASP4	gene_body	MAC-PC	descriptive	6	NA	6	0	0	0.3673506327842595	NA	19169
GSDMD	gene_body	MAC-PC	descriptive	6	NA	6	0	0	0.5658060782110117	NA	19169
IL18	gene_body	MAC-PC	positive	6	6.0	6	0	0	2.487044909078092	99.44702384057594	19169
