## Supplementary Data 1 for "*IL18* and pyroptosis-related genes show contrasting expression in human cardiac pericytes and endothelial cells": A_SUMMARY.tsv

verdict	all_RNA_genes_complete22_unique	RNA_features_total	RNA_incomplete22	RNA_duplicate_name_features	joined_genes	decoys_ATAC	decoys_joined_complete22	decoy_RNA_median	all_gene_RNA_median	decoy_PC80_fraction	all_gene_PC80_fraction	IL18_RNA_median	IL18_decoy_PC_percentile	IL18_beyond95	Spearman_rho	OLS_intercept	OLS_slope	IL18_residual	IL18_residual_PC_percentile	A_4target_max_abs_error	target_ATAC_precision	all_RNA_features_complete22	all_gene_denominator_definition
その形跡はない	32657	33533	806	128	18564	108	107	0	0	0.0467289719626168	0.10758700766950836	-1.4511478861505558	97.196261682243005	True	0.50180937500198242	0.19410029310321189	1.2974318997335803	-2.0031253890549894	97.683688860159435	8.8817841970012523e-16	9 decimals from specified REPORT; no unlisted target results opened	32727	all allowed stable feature IDs measured in both datasets (22 donors); duplicate symbols excluded only for symbol join
