## Supplementary Data 1 for "*IL18* and pyroptosis-related genes show contrasting expression in human cardiac pericytes and endothelial cells": A_TARGET_RESIDUALS.tsv

gene	gene_id	n_valid	median_RNA	n_PC_side	PC_80pct	unique_name	delta_A_AH1	delta_A_D1	delta_A_D11	delta_A_D2	delta_A_D3	delta_A_D4	delta_A_D5	delta_A_D6	delta_A_D7	delta_A_D8	delta_A_H2	delta_A_H3	delta_A_H4	delta_A_H5	delta_A_H6	delta_A_H7	delta_B_H46	delta_B_H49	delta_B_H51	delta_B_H53	delta_B_H55	delta_B_H67	median_ATAC	MAC-EC	MAC-PC	ATAC_source_precision	decoy	predicted_RNA	residual	PC_residual_percentile
GSDMD	ENSG00000104518	22	1.7619823016950216	0	False	True	1.8864555917290629	2.5157132206098982	1.806194648818761	2.2327367673965703	1.525324165155828	1.3089843031422594	1.8572688286112218	1.9390285924456245	1.7177699545712821	0.68434549324245797	1.3138731781166033	2.5980434198143398	1.5673460069463614	1.6591727873514683	1.4761092805980205	2.9052460609224604	1.954837452003316	1.5486707944142921	1.9341910332115546	2.2767766472942856	1.6502070056500422	1.3627048457225577	0.94177235199999998	-0.149244761	0.44519124599999998	REPORT 9 decimal places	False	1.4159857848751343	0.3459965168198873	26.686059039000217
CASP1	ENSG00000137752	22	3.019684896698128	0	False	True	2.0594422989524652	4.3143626439675247	4.435456656949146	4.3535754714610224	2.6876611858475474	1.8520027365581568	2.8600347565575488	3.8193803966055531	2.9918666519118053	3.8103766806936288	3.5848001782654908	2.9226685337067857	3.7490163172171092	2.6860635623550104	0.92334996858468998	2.0883356525233876	3.5369868011685113	3.0475031414844511	2.9581591327358603	3.3004229457988998	3.4262953855962999	1.649460266591273	0.72613751500000001	0.602855433	1.579674891	REPORT 9 decimal places	False	1.1362142686574832	1.8834706280406448	3.7438052143934497
IL18	ENSG00000150782	22	-1.4511478861505558	22	True	True	-1.1792635975424692	-1.9772291446175831	-4.0600189746719719	-0.75088142415400982	-1.4424237941242191	-1.9354663978118953	-0.73271240341887811	-1.6878521886169242	-1.1304352499866992	-1.4242873775438563	-2.2534699363600574	-2.092124624030312	-0.80341816010071287	-2.3578768488390289	-1.4353816568263218	-2.3151544579347929	-1.4598719781768925	-0.47288656624007519	-1.3789948784537862	-2.5702351703188913	-1.7514533137207424	-0.82850602376415861	0.27583506299999999	2.2675879239999999	2.4765729400000001	REPORT 9 decimal places	False	0.55197750290443381	-2.0031253890549898	97.68368886015945
CASP4	ENSG00000196954	22	2.3947972666634243	0	False	True	2.1058934914117504	3.3714871854752451	2.3969338652317536	3.3689023570370882	1.5340919611725203	2.3742180136614914	1.8098939107452514	3.1126766293346306	2.1681627906410395	2.4356477881305265	2.7761406842449743	2.6821540650997284	3.0258546640967152	3.7031695713714301	2.1519447579538671	2.3926606680950946	2.2612322103566527	2.8160526732701205	2.1263612655326831	2.5436499277120799	1.9660332819939681	1.2950252260941078	0.84674430300000003	-0.63172721700000001	0.29182128800000001	REPORT 9 decimal places	False	1.2926933627330885	1.1021039039303357	8.931264813617755
