## Supplementary Data 1 for "*IL18* and pyroptosis-related genes show contrasting expression in human cardiac pericytes and endothelial cells": B_SUMMARY.tsv

IL18_TSS_0based	MANE_transcript	strand	exon2_5prime_0based	exon2_upstream_start	exon2_upstream_end	local_bins	PC_specific_local_bins	positions	genome_observable_union_bins	signal_range_min	signal_range_max	matched_genome_bins	PC_specific_matched_genome_bins	matched_genome_fraction	matched_genome_percent	expected_local_number	observed_exceeds_expected	R1_IL18_body_median	R2_IL18_body_MAC_EC_median	R2_IL18_body_MAC_PC_median	denominators_all_match
112164093	ENST00000280357.12	-	112155060	112155061	112157061	41	2	chr11:112170000-112175000 (upstream);chr11:112230000-112235000 (upstream)	576822	14	635	516617	21926	0.042441499215085839	4.2441499215085843	1.7401014678185194	True	0.27583506325598961	2.2675879238195646	2.4765729403594126	True
