## Supplementary Data 1 for "*IL18* and pyroptosis-related genes show contrasting expression in human cardiac pericytes and endothelial cells": COMPARISON.tsv

method	scope	gene	prediction	n	k	ties	median_delta_A	reference_percentile
promoter	PRIMARY_VENTRICLES	IL18BP	EC>PC	6	4	0	0.2016510330872432	81.28749543533831
promoter	PRIMARY_VENTRICLES	IL18	EC<PC	6	5	0	-0.24178035766269612	64.19218529918098
promoter	PRIMARY_VENTRICLES	CASP1	EC>PC	6	5	0	0.7526053554704173	94.93452970942667
promoter	PRIMARY_VENTRICLES	CASP4	EC>PC	6	5	0	0.770521521723053	95.07538212739318
promoter	PRIMARY_VENTRICLES	GSDMD	EC>PC	6	5	0	0.8388505930437153	95.57097396838645
promoter	ALLCHAMBERS	IL18BP	EC>PC	6	2	0	-0.15392944981765666	45.0153894308519
promoter	ALLCHAMBERS	IL18	EC<PC	6	3	0	-0.07442371341381915	46.78908654598571
promoter	ALLCHAMBERS	CASP1	EC>PC	6	6	0	0.7826576472032476	95.39882101309406
promoter	ALLCHAMBERS	CASP4	EC>PC	6	5	0	0.664979157234028	94.37633679378162
promoter	ALLCHAMBERS	GSDMD	EC>PC	6	6	0	0.889695041638126	96.12916688403152
gene_body	PRIMARY_VENTRICLES	IL18BP	EC>PC	6	3	0	-0.11341962608779999	43.93552089310867
gene_body	PRIMARY_VENTRICLES	IL18	EC<PC	6	2	0	0.2758350632559896	20.7731232719495
gene_body	PRIMARY_VENTRICLES	CASP1	EC>PC	6	6	0	0.7261375149291056	93.41123689289999
gene_body	PRIMARY_VENTRICLES	CASP4	EC>PC	6	6	0	0.8467443032142423	94.84062809744901
gene_body	PRIMARY_VENTRICLES	GSDMD	EC>PC	6	6	0	0.9417723518573766	95.63357504303825
gene_body	ALLCHAMBERS	IL18BP	EC>PC	6	1	0	-0.36584222470156	23.71537378058323
gene_body	ALLCHAMBERS	IL18	EC<PC	6	1	0	0.282126746169743	19.04637696280453
gene_body	ALLCHAMBERS	CASP1	EC>PC	6	6	0	0.7948834095498953	94.63717460483072
gene_body	ALLCHAMBERS	CASP4	EC>PC	6	6	0	0.8205332349435452	94.88757890343784
gene_body	ALLCHAMBERS	GSDMD	EC>PC	6	5	0	1.001094183859501	96.29610308310292
