## Supplementary Data 1 for "*IL18* and pyroptosis-related genes show contrasting expression in human cardiac pericytes and endothelial cells": IL18BP_DONOR.tsv

method	scope	donor	N_EC	T_EC	A_EC	N_PC	T_PC	A_PC	delta_A
promoter	PRIMARY_VENTRICLES	Donor 3	24	3913563	2.8344117131010425	18	3745762	2.5374031226478735	0.29700859045316896
promoter	PRIMARY_VENTRICLES	Donor 4	8	1186359	2.9529525198101196	6	1131678	2.655778043919502	0.29717447589061763
promoter	PRIMARY_VENTRICLES	Donor 12	22	3711613	2.792301922020511	25	4639622	2.675447873003821	0.11685404901669028
promoter	PRIMARY_VENTRICLES	Donor 13	28	4083459	2.973966043331082	25	4593864	2.687518026173286	0.2864480171577961
promoter	PRIMARY_VENTRICLES	Donor 14	0	570993	0.0	7	1003211	2.99595387335224	-2.99595387335224
promoter	PRIMARY_VENTRICLES	Donor 15	0	227327	0.0	2	538438	2.23708888728288	-2.23708888728288
promoter	ALLCHAMBERS	Donor 3	24	4097779	2.77754201192594	32	5337896	2.806297531259736	-0.02875551933379583
promoter	ALLCHAMBERS	Donor 4	9	1582438	2.741451155262573	10	1405522	3.0205545355640906	-0.2791033803015175
promoter	ALLCHAMBERS	Donor 12	26	4378354	2.794583192391764	35	6532605	2.6685140494396564	0.1260691429521077
promoter	ALLCHAMBERS	Donor 13	28	4176952	2.9455052017456977	26	4962940	2.6412755468530174	0.3042296548926804
promoter	ALLCHAMBERS	Donor 14	1	761159	1.210255405932873	10	1559999	2.8895242636426257	-1.6792688577097528
promoter	ALLCHAMBERS	Donor 15	0	227327	0.0	2	538438	2.23708888728288	-2.23708888728288
gene_body	PRIMARY_VENTRICLES	Donor 3	33	3913374	3.2376587106538164	29	3745654	3.128013901272029	0.10964480938178722
gene_body	PRIMARY_VENTRICLES	Donor 4	13	1186318	3.579937502152903	12	1131647	3.5365519667877856	0.043385535365117356
gene_body	PRIMARY_VENTRICLES	Donor 12	47	3711478	3.7722466004400808	52	4639498	3.60976786142374	0.1624787390163407
gene_body	PRIMARY_VENTRICLES	Donor 13	45	4083319	3.5874186225817555	62	4593747	3.857643410122473	-0.2702247875407173
gene_body	PRIMARY_VENTRICLES	Donor 14	3	570968	2.6448334088929473	15	1003177	3.995710259966068	-1.3508768510731208
gene_body	PRIMARY_VENTRICLES	Donor 15	0	227320	0.0	4	538420	3.075386220826732	-3.075386220826732
gene_body	ALLCHAMBERS	Donor 3	34	4097580	3.216855337575513	52	5337734	3.4251855727850233	-0.20833023520951022
gene_body	ALLCHAMBERS	Donor 4	14	1582388	3.2997410475467337	17	1405483	3.7109977008431496	-0.4112566532964159
gene_body	ALLCHAMBERS	Donor 12	54	4378205	3.7370184395628168	74	6532426	3.623879012781463	0.11313942678135369
gene_body	ALLCHAMBERS	Donor 13	45	4176812	3.5575040981530055	68	4962811	3.8779318942597096	-0.32042779610670413
gene_body	ALLCHAMBERS	Donor 14	5	761128	2.920140312423147	19	1559949	3.7202659174587525	-0.8001256050356056
gene_body	ALLCHAMBERS	Donor 15	0	227320	0.0	4	538420	3.075386220826732	-3.075386220826732
