## Supplementary Data 1 for "*IL18* and pyroptosis-related genes show contrasting expression in human cardiac pericytes and endothelial cells": IL18BP_SUMMARY.tsv

method	scope	gene	prediction	n	k	ties	median_delta_A	reference_percentile	reference_n	reference_same_n	reference_n_minus_one_positive	reference_n_minus_one_fraction	verdict	reading
promoter	PRIMARY_VENTRICLES	IL18BP	EC>PC	6	4	0	0.2016510330872432	81.28749543533831	19169	19169	2422	0.12634983567217903	内皮側とは言えない	内皮側とは言えない（6人中4人、参照の位置 81.287495百分位、参照でこの読みに当たる割合 12.634984%）
promoter	ALLCHAMBERS	IL18BP	EC>PC	6	2	0	-0.15392944981765666	45.0153894308519	19169	19169	2640	0.13772236423391934	内皮側とは言えない	内皮側とは言えない（6人中2人、参照の位置 45.015389百分位、参照でこの読みに当たる割合 13.772236%）
gene_body	PRIMARY_VENTRICLES	IL18BP	EC>PC	6	3	0	-0.11341962608779999	43.93552089310867	19169	19169	3984	0.20783556784391466	内皮側とは言えない	内皮側とは言えない（6人中3人、参照の位置 43.935521百分位、参照でこの読みに当たる割合 20.783557%）
gene_body	ALLCHAMBERS	IL18BP	EC>PC	6	1	0	-0.36584222470156	23.71537378058323	19169	19169	4096	0.21367833481141427	内皮側とは言えない	内皮側とは言えない（6人中1人、参照の位置 23.715374百分位、参照でこの読みに当たる割合 21.367833%）
