## Supplementary Data 1 for "*IL18* and pyroptosis-related genes show contrasting expression in human cardiac pericytes and endothelial cells": A_class_table.tsv

cohort	class	pair	Donor_n	Donor_sum_y	Donor_sum_N	Donor_L_pool	AMI_n	AMI_sum_y	AMI_sum_N	AMI_L_pool	ICM_n	ICM_sum_y	ICM_sum_N	ICM_L_pool	NICM_n	NICM_sum_y	NICM_sum_N	NICM_L_pool	B_class	ci_low	ci_high	P	P_floor	assignments	exact	q	control_n	control_sum_y	control_sum_N	control_L_pool
GSE270788	Adipocytes	9	1	6	72495	6.3882640912564117	2	428	2095619	7.6811371782641436	1	29	269086	6.7651665520566375	4	93	773535	6.9215704384651584	1.2928730870077318	NA	NA	NA	NA	0	False	1	NA	NA	NA	NA
GSE270788	Cardiomyocyte	5	7	94	5228378	4.2463174176363667	5	116	3713376	5.0107091449988115	5	127	5897221	4.4941318660863923	6	121	10552996	3.6399195610223458	0.76439172736244476	-0.1328285868051674	2.1021104637499946	0.20202020202020202	0.0012626262626262627	792	True	0.9427609427609428	NA	NA	NA	NA
GSE270788	Endocardium	0	3	55	331874	7.3813313672958705	4	111	740564	7.2373128724510565	4	132	1106381	6.9105876379264464	5	179	1843777	6.615935968033698	-0.14401849484481399	-0.51621756568086141	0.16820909699708508	0.77142857142857146	0.028571428571428571	35	True	1	NA	NA	NA	NA
GSE270788	Endothelium	1	6	96	617687	7.2892675375696685	5	301	1723621	7.4564148593647106	5	215	1043340	7.6939675723084804	5	236	1471091	7.3347215918404505	0.1671473217950421	-0.19919255701560371	0.57836222795876202	0.2878787878787879	0.0021645021645021645	462	True	1	NA	NA	NA	NA
GSE270788	Epicardium	0	1	4	19559	7.6830608057085454	3	62	332813	7.5491362233183326	0	0	0	NA	0	0	0	NA	-0.13392458239021288	NA	NA	NA	NA	0	False	1	NA	NA	NA	NA
GSE270788	Fibroblast	4	7	132	1052380	6.9821947707319376	5	376	3303650	6.8431485935820326	5	196	1517947	7.0237185169864347	6	398	3447359	6.863575466709448	-0.13904617714990497	-0.37914928808316328	0.35657539390055165	0.41414141414141414	0.0012626262626262627	792	True	1	NA	NA	NA	NA
GSE270788	Glia	0	0	0	0	NA	0	0	0	NA	1	4	38914	6.6975343333838282	1	7	97190	6.1902962384705313	NA	NA	NA	NA	NA	0	False	1	NA	NA	NA	NA
GSE270788	Lymphatics	0	2	12	108705	6.7994824697637144	3	36	163770	7.78673017049449	2	32	231231	7.1229806539294076	4	57	395671	7.1804967878006067	0.98724770073077561	0.52407483097561247	1.9840012983089226	0.10000000000000001	0.10000000000000001	10	True	0.70000000000000007	NA	NA	NA	NA
GSE270788	Mast	8	0	0	0	NA	0	0	0	NA	0	0	0	NA	0	0	0	NA	NA	NA	NA	NA	NA	0	False	1	NA	NA	NA	NA
GSE270788	Myeloid	3	7	84	732496	6.8539506762107383	5	402	2707667	7.223686048967302	5	145	1013846	7.1701228430959505	5	329	2411374	7.1026238784725546	0.36973537275656376	-0.16942397122127142	0.99367501104885358	0.52146464646464652	0.0012626262626262627	792	True	1	NA	NA	NA	NA
GSE270788	Pericyte	2	6	24	492870	5.6350108544455821	5	61	588739	6.7088945800914281	4	21	445871	5.5879297323415962	5	61	1258323	5.6286925151859482	1.073883725645846	0.53726196478959554	1.5262457368275144	0.017316017316017316	0.0021645021645021645	462	True	0.24242424242424243	NA	NA	NA	NA
GSE270788	Plasma	0	0	0	0	NA	0	0	0	NA	0	0	0	NA	0	0	0	NA	NA	NA	NA	NA	NA	0	False	1	NA	NA	NA	NA
GSE270788	SMC	7	0	0	0	NA	2	14	80539	7.4497992863540627	1	2	31753	5.9996883111728065	2	4	135021	4.9366389420808341	NA	NA	NA	NA	NA	0	False	1	NA	NA	NA	NA
GSE270788	TNKCells	6	2	4	40282	6.6481768673228157	4	28	223100	6.9830421371610889	4	49	253023	7.6047999322199589	3	51	464474	6.7918352304998661	0.33486526983827325	-0.70738423534484163	1.6702232277776554	0.66666666666666663	0.066666666666666666	15	True	1	NA	NA	NA	NA
Kuppe	Adipocyte	9	NA	NA	NA	NA	1	35	906125	5.3083760712170651	2	82	2361283	5.1589381721952154	NA	NA	NA	NA	NA	NA	NA	NA	NA	0	False	1	0	0	0	NA
Kuppe	Cardiomyocyte	5	NA	NA	NA	NA	7	3019	344418139	3.2876951150726086	8	532	116911815	2.4726016993276283	NA	NA	NA	NA	0.18857065290926389	-0.77717055727606854	1.1458380142947335	0.82424242424242422	0.0030303030303030303	330	True	1	4	1610	212710136	3.0991244621633447
Kuppe	Cycling cells	0	NA	NA	NA	NA	7	174	4057239	5.4556989901438113	1	17	261625	6.0439240687311573	NA	NA	NA	NA	-0.027815228247863644	-0.93323871570587524	0.55074629314670054	0.94166666666666665	0.0083333333333333332	120	True	1	3	33	754447	5.483514218391675
Kuppe	Endothelial	1	NA	NA	NA	NA	7	1784	25989477	6.1219098975144561	8	1794	19503326	6.5389154060391412	NA	NA	NA	NA	-0.26005323069307718	-0.5123577405042834	-0.027953118532938009	0.069696969696969702	0.0030303030303030303	330	True	0.25555555555555559	4	1128	13689439	6.3819631282075333
Kuppe	Fibroblast	4	NA	NA	NA	NA	7	2934	55806797	5.7434676033568346	8	2249	34875850	6.0331120396733864	NA	NA	NA	NA	-0.12875076925134632	-0.44305233372371206	0.21697727308514025	0.46363636363636362	0.0030303030303030303	330	True	0.71666666666666667	4	1619	28119740	5.8722183726081809
Kuppe	Lymphoid	6	NA	NA	NA	NA	7	154	2750751	5.8325029930861358	8	279	3902645	6.1797096195506027	NA	NA	NA	NA	-0.18390252863367973	-0.57681322136813351	0.30029842913854754	0.52121212121212124	0.0030303030303030303	330	True	0.71666666666666667	4	65	1019897	6.0164055217198156
Kuppe	Mast	8	NA	NA	NA	NA	3	10	313503	5.039911371048551	6	62	922965	6.0911669034348712	NA	NA	NA	NA	-0.30493670992220334	-0.66121112143336092	0.04713059527700203	0.40000000000000002	0.050000000000000003	20	True	0.71666666666666667	3	13	327947	5.3448480809707544
Kuppe	Myeloid	3	NA	NA	NA	NA	7	961	16229782	5.911982305058789	8	979	17450607	5.8354491690068393	NA	NA	NA	NA	-0.36916977049977273	-0.91174442518846477	0.19451029467916334	0.31818181818181818	0.0030303030303030303	330	True	0.71666666666666667	4	645	8401659	6.2811520755585617
Kuppe	Neuronal	0	NA	NA	NA	NA	6	81	2383087	5.128851257981915	7	43	1014973	5.4384811278976448	NA	NA	NA	NA	-0.44935088436002157	-1.265775131513891	0.59793541825998664	0.50476190476190474	0.0047619047619047623	210	True	0.71666666666666667	4	60	1282720	5.5782021423419366
Kuppe	Pericyte	2	NA	NA	NA	NA	7	285	11328345	4.7091876195043207	8	119	4779220	4.6948501455175506	NA	NA	NA	NA	0.33681404260416414	0.11707183588934165	0.66837712704664176	0.045454545454545456	0.0030303030303030303	330	True	0.25	4	113	5732638	4.3723735769001566
Kuppe	vSMCs	7	NA	NA	NA	NA	7	41	2335401	4.2138038602749379	8	100	3707929	4.8057687702557432	NA	NA	NA	NA	1.2688130945905121	0.61417531726807761	2.8389908498633827	0.0090909090909090905	0.0030303030303030303	330	True	0.099999999999999992	4	7	1044666	2.9449907656844259
