## Supplementary Data 1 for "*IL18* and pyroptosis-related genes show contrasting expression in human cardiac pericytes and endothelial cells": A_cross_cohort.tsv

pair	GSE270788_B_class	GSE270788_ci_low	GSE270788_ci_high	GSE270788_class	Kuppe_B_class	Kuppe_ci_low	Kuppe_ci_high	Kuppe_class	reading
1	0.1671473217950421	-0.19919255701560371	0.57836222795876202	Endothelium	-0.26005323069307718	-0.5123577405042834	-0.027953118532938009	Endothelial	コホートごと
2	1.073883725645846	0.53726196478959554	1.5262457368275144	Pericyte	0.33681404260416414	0.11707183588934165	0.66837712704664176	Pericyte	AMIで上がったクラス
3	0.36973537275656376	-0.16942397122127142	0.99367501104885358	Myeloid	-0.36916977049977273	-0.91174442518846477	0.19451029467916334	Myeloid	コホートごと
4	-0.13904617714990497	-0.37914928808316328	0.35657539390055165	Fibroblast	-0.12875076925134632	-0.44305233372371206	0.21697727308514025	Fibroblast	コホートごと
5	0.76439172736244476	-0.1328285868051674	2.1021104637499946	Cardiomyocyte	0.18857065290926389	-0.77717055727606854	1.1458380142947335	Cardiomyocyte	コホートごと
6	0.33486526983827325	-0.70738423534484163	1.6702232277776554	TNKCells	-0.18390252863367973	-0.57681322136813351	0.30029842913854754	Lymphoid	コホートごと
7	NA	NA	NA	SMC	1.2688130945905121	0.61417531726807761	2.8389908498633827	vSMCs	片側のみ
8	NA	NA	NA	Mast	-0.30493670992220334	-0.66121112143336092	0.04713059527700203	Mast	片側のみ
9	1.2928730870077318	NA	NA	Adipocytes	NA	NA	NA	Adipocyte	片側のみ
