## Supplementary Data 1 for "*IL18* and pyroptosis-related genes show contrasting expression in human cardiac pericytes and endothelial cells": B_difference.tsv

cohort	class	source	n_disease	n_control	Delta	DeltaO	DeltaE	rstar	rstar_na_bootstrap	Delta_ci_low	Delta_ci_high	DeltaO_ci_low	DeltaO_ci_high	DeltaE_ci_low	DeltaE_ci_high	rstar_ci_low	rstar_ci_high
GSE270788	PC	0	5	6	49.722350640697648	54.916895777247291	5.1945451365496425	2.0927844638509225	89	26.428358407410471	100.29702331277527	26.778547950255085	86.029151545192121	-35.319432523771937	30.641616722752996	1.4743511306099069	6.8733102032955546
GSE270788	PC	1	5	6	50.215578181585805	54.916895777247291	4.7013175956614894	3.6090824837444635	107	26.13046729743812	86.884123992315409	26.366795890080574	85.665363952506013	-12.661536254145362	16.288070869247978	2.1798971826715872	8.0258684369934805
GSE270788	EC	0	5	6	-25.187047238809157	19.213837242779505	44.400884481588662	0.74904351072925268	0	-87.422023283622977	18.248126948599584	-24.059290490203345	59.986105135407819	-2.9184382802318516	112.22829175549383	0.35616353554660507	1.236597547385212
GSE270788	EC	1	5	6	7.6710951859974443	19.213837242779505	11.542742056782071	1.2312079206530973	0	-32.440356600301399	42.728468784831186	-24.050802930773678	59.818139441529908	-9.0411991960332525	29.983763510956095	0.0024172108165191331	2.3844977495630855
Kuppe	PC	0	7	4	2.9738704210228484	5.4464391600144602	2.4725687389916118	1.1179449663746042	0	-6.6854631054348346	13.613487475256228	2.0218770361805771	11.711850612293478	-7.846504253931645	12.685002274801795	0.78632660435533952	1.7315981308886614
Kuppe	PC	1	7	4	5.2169848113256165	5.4464391600144602	0.22945434868884451	1.8698334190587902	0	1.8295860155764734	9.7059190232125712	1.9216171305631942	11.565309014574366	-2.8615030565236221	4.280053470402791	1.2610522426112851	2.7087342409405233
Kuppe	EC	0	7	4	-16.91762154376336	-13.756119431159917	3.1615021126034399	0.39745176083157407	0	-32.217803966682752	-1.4136788205350741	-27.628855758761507	-0.90461486890394072	-4.2225958317734253	9.4843155780588759	-0.04627712588263961	0.94298074829041223
Kuppe	EC	1	7	4	-14.197435486432923	-13.756119431159917	0.44131605527300621	-1.0229538019684288	0	-29.730211047451853	-1.0922307764999337	-27.67606585177241	-1.4077357683024012	-1.8920258060483048	5.2976108036593477	-3.2955407903571441	0.84178385003819423
