## Supplementary Data 1 for "*IL18* and pyroptosis-related genes show contrasting expression in human cardiac pericytes and endothelial cells": C_summary.tsv

cohort	R_size	Lbar_PC	disease_EC_sum_N	disease_PC_sum_N	control_EC_sum_N	control_PC_sum_N	PC_only_disease_sum_N	PC_only_control_sum_N	same_PC_and_paired_set	Delta_PC	Delta_PC_upper_fraction	Delta_PC_lower_fraction	Delta_PC_q5	Delta_PC_q25	Delta_PC_q50	Delta_PC_q75	Delta_PC_q95	Delta_B	Delta_B_upper_fraction	Delta_B_lower_fraction	Delta_B_q5	Delta_B_q25	Delta_B_q50	Delta_B_q75	Delta_B_q95
GSE270788	2364	6.3144540779054621	1723621	588739	617687	492870	588739	492870	True	1.073883725645846	0.093062605752961089	0.9069373942470389	-1.515566286254268	-0.29163759975304693	0.20790102265467603	0.63181612102756723	1.3543600340419149	-0.9067364038508039	0.92935702199661585	0.070642978003384094	-1.0225333821824818	-0.43106697476732792	-0.066933387726668681	0.31643045349868337	0.92168303418126851
Kuppe	3066	4.6045506428764824	25989477	11328345	13689439	5732638	11328345	5732638	True	0.33681404260416414	0.17579908675799086	0.82420091324200917	-0.65311233169821481	-0.2471865827184736	-0.011592969367919093	0.22620763391504006	0.69611835060508509	-0.59686727329724132	0.96477495107632094	0.035225048923679059	-0.51779799651464464	-0.16772576006605489	0.030095595819949139	0.22053207409512154	0.60651088020061628
