## Supplementary Data 1 for "*IL18* and pyroptosis-related genes show contrasting expression in human cardiac pericytes and endothelial cells": maintenance_summary.tsv

cohort	group	gene	n	k	n_nt	tie	median_D	within_retention	ci_low	ci_high	classification	source	null_retention_CPM5	theoretical_retention	null_retention_CPM20	null_retention_CPM100
SCP1303	normal	IL18	16	15	16	0	-2.0486795320525761	1	-2.4292110779149745	-1.7544222296878882	既存値の表示のみ	existing BCD_disease	0.029999999999999999	0.0384063720703125	0.044999999999999998	0.02
SCP1303	normal	CASP1	16	16	16	0	2.6008664362904361	1	2.1123797025060522	2.8059517341145193	既存値の表示のみ	existing BCD_disease	0.029999999999999999	0.0384063720703125	0.055	0.050000000000000003
SCP1303	normal	CASP4	16	16	16	0	1.7671962824949232	1	1.5196479723065224	2.4040362183372208	既存値の表示のみ	existing BCD_disease	0.029999999999999999	0.0384063720703125	0.055	0.050000000000000003
SCP1303	normal	GSDMD	16	16	16	0	2.4122448618002492	1	2.0222982381042081	3.3215641830932352	既存値の表示のみ	existing BCD_disease	0.029999999999999999	0.0384063720703125	0.055	0.050000000000000003
SCP1303	dilated cardiomyopathy	IL18	11	10	11	0	-2.3120078602370091	1	-2.7842658019797772	-1.7550969562210255	既存値の表示のみ	existing BCD_disease	0.014999999999999999	0.03271484375	0.035000000000000003	0.035000000000000003
SCP1303	dilated cardiomyopathy	CASP1	11	11	11	0	2.4788732310493207	1	2.2729570581950935	3.6777043718592322	既存値の表示のみ	existing BCD_disease	0.014999999999999999	0.03271484375	0.029999999999999999	0.035000000000000003
SCP1303	dilated cardiomyopathy	CASP4	11	11	11	0	1.9326225365470009	1	1.7728279113108032	2.8138480758625137	既存値の表示のみ	existing BCD_disease	0.014999999999999999	0.03271484375	0.029999999999999999	0.035000000000000003
SCP1303	dilated cardiomyopathy	GSDMD	11	10	11	0	2.3362260835107209	1	1.42563920082288	3.6642673150145706	既存値の表示のみ	existing BCD_disease	0.014999999999999999	0.03271484375	0.029999999999999999	0.035000000000000003
SCP1303	hypertrophic cardiomyopathy	IL18	15	14	14	1	-1.8044727488666941	1	-2.6542139797358781	-1.5632296614345904	既存値の表示のみ	existing BCD_disease	0.025000000000000001	0.017578125	0.029999999999999999	0.01
SCP1303	hypertrophic cardiomyopathy	CASP1	15	15	15	0	2.8548040016722198	1	2.3977221620238081	3.2411389768316754	既存値の表示のみ	existing BCD_disease	0.014999999999999999	0.017578125	0.025000000000000001	0.01
SCP1303	hypertrophic cardiomyopathy	CASP4	15	15	15	0	2.3168798887741708	1	1.9887128954659339	2.7014121379855949	既存値の表示のみ	existing BCD_disease	0.014999999999999999	0.017578125	0.025000000000000001	0.01
SCP1303	hypertrophic cardiomyopathy	GSDMD	15	15	15	0	2.2421356219277531	1	2.1721729709397541	2.6321184231881638	既存値の表示のみ	existing BCD_disease	0.014999999999999999	0.017578125	0.025000000000000001	0.01
GSE183852_Nuclei	Donor	IL18	25	23	23	2	-1.2112036900568752	1	-1.7508277361794857	-0.56988779123987987	既存値の表示のみ	existing BCD_disease	0.02	0.0073166489601135254	0	0.025000000000000001
GSE183852_Nuclei	Donor	CASP1	25	25	25	0	3.0625259739652164	1	2.7567313776070823	3.4363702662332325	既存値の表示のみ	existing BCD_disease	0.014999999999999999	0.0073166489601135254	0.01	0.0050000000000000001
GSE183852_Nuclei	Donor	CASP4	25	25	25	0	2.3396891956694414	1	2.07342309308999	2.4384648021515041	既存値の表示のみ	existing BCD_disease	0.014999999999999999	0.0073166489601135254	0.01	0.0050000000000000001
GSE183852_Nuclei	Donor	GSDMD	25	25	25	0	1.6904350932353687	1	1.5314021546958969	1.892420341506611	既存値の表示のみ	existing BCD_disease	0.014999999999999999	0.0073166489601135254	0.01	0.0050000000000000001
GSE183852_Nuclei	DCM	IL18	13	10	11	2	-1.7084333752874634	1	-2.4110205726228853	-0.91975284954473446	既存値の表示のみ	existing BCD_disease	0.025000000000000001	0.046142578125	0.040000000000000001	0.050000000000000003
GSE183852_Nuclei	DCM	CASP1	13	13	13	0	3.2179583292329075	1	2.8786119092374607	4.8605771634009995	既存値の表示のみ	existing BCD_disease	0.12	0.046142578125	0.070000000000000007	0.040000000000000001
GSE183852_Nuclei	DCM	CASP4	13	13	13	0	2.3755948562944438	1	1.7903795538125635	2.7725556850174602	既存値の表示のみ	existing BCD_disease	0.12	0.046142578125	0.070000000000000007	0.040000000000000001
GSE183852_Nuclei	DCM	GSDMD	13	13	13	0	1.5140516689701871	1	1.2536583092237326	1.9923785563308609	既存値の表示のみ	existing BCD_disease	0.12	0.046142578125	0.070000000000000007	0.040000000000000001
GSE270788	Donor	IL18	6	2	4	2	0	0.01	-2.4098534508608385	3.9917130552657749	混在	fixed-rule estimate	0.13	0.109375	0.089999999999999997	0.080000000000000002
GSE270788	Donor	CASP1	6	6	6	0	4.0567404581708253	1	1.3842074365712047	5.1006004188759722	保持	fixed-rule estimate	0.35499999999999998	0.109375	0.14999999999999999	0.14000000000000001
GSE270788	Donor	CASP4	6	6	6	0	1.3118995741350701	1	0.95036976863118028	2.2601063338115006	保持	fixed-rule estimate	0.35499999999999998	0.109375	0.14999999999999999	0.14000000000000001
GSE270788	Donor	GSDMD	6	6	6	0	1.1007124376480906	0.88	0.38005335788875305	3.6196644648050555	保持	fixed-rule estimate	0.35499999999999998	0.109375	0.14999999999999999	0.14000000000000001
GSE270788	AMI	IL18	5	3	5	0	-0.36781430344674249	0.26000000000000001	-2.7965811451797142	1.8553262562191106	混在	fixed-rule estimate	0.12	0.1875	0.20000000000000001	0.20999999999999999
GSE270788	AMI	CASP1	5	4	4	1	0.38584065141733737	0.53000000000000003	0	4.7053269905859905	保持	fixed-rule estimate	0.39000000000000001	0.1875	0.23000000000000001	0.26000000000000001
GSE270788	AMI	CASP4	5	5	5	0	0.61545631297662684	0.94999999999999996	0.041749900247796567	1.5792106255506928	保持	fixed-rule estimate	0.39000000000000001	0.1875	0.23000000000000001	0.26000000000000001
GSE270788	AMI	GSDMD	5	4	5	0	0.54287198741920584	0.67500000000000004	-0.22568343293027215	4.7834188384720866	保持	fixed-rule estimate	0.39000000000000001	0.1875	0.23000000000000001	0.26000000000000001
GSE270788	ICM	IL18	4	2	3	1	-0.51452990419952993	0.56999999999999995	-1.5427081357278767	4.3259596494299268	混在	fixed-rule estimate	0.12	0.3125	0.19	0.29999999999999999
GSE270788	ICM	CASP1	4	4	4	0	1.9058035024042026	0.52000000000000002	0.082782762414580269	4.955865747245582	保持	fixed-rule estimate	0.35499999999999998	0.3125	0.33500000000000002	0.33000000000000002
GSE270788	ICM	CASP4	4	4	4	0	2.4328487128166412	1	1.8099975095649672	6.8496966351636894	保持	fixed-rule estimate	0.35499999999999998	0.3125	0.33500000000000002	0.33000000000000002
GSE270788	ICM	GSDMD	4	3	4	0	0.48311985737927587	0.55000000000000004	-0.51140805295987946	0.92848514458739295	保持	fixed-rule estimate	0.35499999999999998	0.3125	0.33500000000000002	0.33000000000000002
GSE270788	NICM	IL18	5	0	4	1	1.4183396727757334	0	0	5.1961035936211966	組み替え	fixed-rule estimate	0.085000000000000006	0.1875	0.13	0.19500000000000001
GSE270788	NICM	CASP1	5	3	3	2	1.7991558074887992	1	0	4.2349306384834895	保持	fixed-rule estimate	0.31	0.1875	0.29999999999999999	0.26000000000000001
GSE270788	NICM	CASP4	5	4	5	0	0.46474360540834514	0.68000000000000005	-0.020737562235675355	1.9766920841691373	保持	fixed-rule estimate	0.31	0.1875	0.29999999999999999	0.26000000000000001
GSE270788	NICM	GSDMD	5	3	5	0	0.84653489186378916	0.089999999999999997	-1.4808372974652579	6.2574272360485264	混在	fixed-rule estimate	0.31	0.1875	0.29999999999999999	0.26000000000000001
Kuppe	control	IL18	4	4	4	0	-1.2309457349932285	1	-1.4475065272925614	-1.062699999140112	保持	fixed-rule estimate	0.315	0.3125	0.29499999999999998	0.33500000000000002
Kuppe	control	CASP1	4	4	4	0	1.3505271817400881	1	0.78019125597227124	2.3139890270426808	保持	fixed-rule estimate	0.30499999999999999	0.3125	0.32000000000000001	0.27000000000000002
Kuppe	control	CASP4	4	4	4	0	1.9955425207164534	1	1.8432016008169949	2.2477511552007146	保持	fixed-rule estimate	0.30499999999999999	0.3125	0.32000000000000001	0.27000000000000002
Kuppe	control	GSDMD	4	4	4	0	1.393103473579226	1	0.63986773693945853	1.9111774422678862	保持	fixed-rule estimate	0.30499999999999999	0.3125	0.32000000000000001	0.27000000000000002
Kuppe	AMI	IL18	7	5	7	0	-0.32160980305858722	0.155	-1.2450042239425536	0.41106110471014867	混在	fixed-rule estimate	0.035000000000000003	0.0625	0.040000000000000001	0.050000000000000003
Kuppe	AMI	CASP1	7	6	7	0	1.6778862741307374	1	0.98401009183154509	2.9286001641260953	保持	fixed-rule estimate	0.070000000000000007	0.0625	0.070000000000000007	0.044999999999999998
Kuppe	AMI	CASP4	7	7	7	0	1.391740743499251	0.97499999999999998	1.0225659587072773	1.457996498700159	保持	fixed-rule estimate	0.070000000000000007	0.0625	0.070000000000000007	0.044999999999999998
Kuppe	AMI	GSDMD	7	6	7	0	0.97686446384900361	0.92000000000000004	0.51667738290548382	1.3096503599616893	保持	fixed-rule estimate	0.070000000000000007	0.0625	0.070000000000000007	0.044999999999999998
Kuppe	ICM	IL18	8	7	8	0	-0.36002195125418379	0.70499999999999996	-1.8294697193511094	-0.1797118322001523	保持	fixed-rule estimate	0.14499999999999999	0.14453125	0.14000000000000001	0.14999999999999999
Kuppe	ICM	CASP1	8	8	8	0	2.2237149463300705	1	1.4844253864147805	3.4295261285230656	保持	fixed-rule estimate	0.13	0.14453125	0.14000000000000001	0.125
Kuppe	ICM	CASP4	8	8	8	0	1.9607976417211286	1	1.6596866373055548	2.0924653487508325	保持	fixed-rule estimate	0.13	0.14453125	0.14000000000000001	0.125
Kuppe	ICM	GSDMD	8	8	8	0	1.0170994266312809	0.98499999999999999	0.22526368799450136	1.2988651535326117	保持	fixed-rule estimate	0.13	0.14453125	0.14000000000000001	0.125
SCP1849	ICM	IL18	7	5	7	0	-0.46987904594974239	0.68500000000000005	-1.7971719125710193	0.0085793746875033605	混在	fixed-rule estimate	0.040000000000000001	0.0625	0.029999999999999999	0.065000000000000002
SCP1849	ICM	CASP1	7	5	7	0	1.1769286846696387	0.11	-0.71411472592521341	2.6303301436649877	混在	fixed-rule estimate	0.070000000000000007	0.0625	0.074999999999999997	0.059999999999999998
SCP1849	ICM	CASP4	7	6	7	0	1.0421406843912413	0.98499999999999999	0.51118758119390595	2.0026625094907597	保持	fixed-rule estimate	0.070000000000000007	0.0625	0.074999999999999997	0.059999999999999998
SCP1849	ICM	GSDMD	7	5	7	0	0.74197503141715249	0.55500000000000005	-0.020204695561491626	1.1173787909356738	混在	fixed-rule estimate	0.070000000000000007	0.0625	0.074999999999999997	0.059999999999999998
SCP1849	NF	IL18	8	8	8	0	-0.92114678299032526	1	-1.1335661001971458	-0.66552689481051353	保持	fixed-rule estimate	0.14499999999999999	0.14453125	0.14999999999999999	0.14499999999999999
SCP1849	NF	CASP1	8	7	8	0	1.0019560829979548	0.97999999999999998	0.41510436310903187	2.5222017673031516	保持	fixed-rule estimate	0.12	0.14453125	0.16	0.125
SCP1849	NF	CASP4	8	8	8	0	1.8336669954199269	1	0.98136993500544012	2.0118110169579557	保持	fixed-rule estimate	0.12	0.14453125	0.16	0.125
SCP1849	NF	GSDMD	8	7	8	0	1.1280330457509791	1	0.46209197632962251	1.6871282696234648	保持	fixed-rule estimate	0.12	0.14453125	0.16	0.125
