## Supplementary Data 1 for "*IL18* and pyroptosis-related genes show contrasting expression in human cardiac pericytes and endothelial cells": positive_control_verdicts.tsv

gene	direction	N	non_tie	positive	negative	tie	direction_fraction	median	ci_low	ci_high	ci_width	a	b	c	d	e	pooled_numeric_pass	dataset_median_discordance	decision_order	verdict	A_N	A_non_tie	A_positive	A_negative	A_tie	A_median	A_ci_low	A_ci_high	A_veto	A_opposite_n	A_direction_fraction	B_N	B_non_tie	B_positive	B_negative	B_tie	B_median	B_ci_low	B_ci_high	B_veto	B_opposite_n	B_direction_fraction	calibration_annotation
PECAM1	1	22	22	22	0	0	1.0	6.960172797644595	6.7290168177296525	7.65075703375755	0.9217402160278976	True	True	True	True	True	True	False	3b	確認（指定した合算ドナー集合）	16	16	16	0	0	7.066685812092043	6.651605213552765	8.170349584805741	False	0	1.0	6	6	6	0	0	6.823380522087543	6.455473902133185	7.61885117717328	False	0	1.0	positive-control STOP gate is separate from v4 descriptive verdict
CDH5	1	22	22	22	0	0	1.0	7.156054477168977	6.75282033278277	7.317556901141739	0.5647365683589687	True	True	True	True	True	True	False	3b	確認（指定した合算ドナー集合）	16	16	16	0	0	6.950498929050372	6.479344416938012	7.645214139348937	False	0	1.0	6	6	6	0	0	7.289848676365969	6.870002805757052	7.973024570070484	False	0	1.0	positive-control STOP gate is separate from v4 descriptive verdict
VWF	1	22	22	22	0	0	1.0	7.683800493305299	7.026425882078069	8.318445867285298	1.2920199852072294	True	True	True	True	True	True	False	3b	確認（指定した合算ドナー集合）	16	16	16	0	0	7.791576211125101	6.770962293410489	9.114562085691864	False	0	1.0	6	6	6	0	0	7.34041865938784	6.4966393746828475	7.9551828510798686	False	0	1.0	positive-control STOP gate is separate from v4 descriptive verdict
RGS5	-1	22	22	0	22	0	1.0	-3.1204216122343786	-3.6796036818901015	-2.712711980681872	0.9668917012082296	True	True	True	True	True	True	False	3b	確認（指定した合算ドナー集合）	16	16	0	16	0	-2.8927161422736227	-3.3238989720298515	-1.9272986147653466	False	0	1.0	6	6	0	6	0	-4.1908447527486015	-5.511190576676097	-2.9382378806214273	False	0	1.0	positive-control STOP gate is separate from v4 descriptive verdict
PDGFRB	-1	22	22	0	22	0	1.0	-7.858512248144159	-8.34259000359435	-7.428593024984032	0.9139969786103173	True	True	True	True	True	True	False	3b	確認（指定した合算ドナー集合）	16	16	0	16	0	-8.062600114403079	-8.348454870059726	-7.395963028366053	False	0	1.0	6	6	0	6	0	-7.528785228266864	-10.961474224860183	-7.1589944217601404	False	0	1.0	positive-control STOP gate is separate from v4 descriptive verdict
KCNJ8	-1	22	22	0	22	0	1.0	-6.026641319549043	-6.811581331087296	-5.554007550269731	1.257573780817565	True	True	True	True	True	True	False	3b	確認（指定した合算ドナー集合）	16	16	0	16	0	-6.697323773010275	-7.144629350123342	-5.942316604921475	False	0	1.0	6	6	0	6	0	-5.236433201750263	-5.710723093653272	-4.494873898983032	False	0	1.0	positive-control STOP gate is separate from v4 descriptive verdict
