## Supplementary Data 1 for "*IL18* and pyroptosis-related genes show contrasting expression in human cardiac pericytes and endothelial cells": Figure_2_source_values.tsv

cohort	donor	disease	gene	EC_nuclei	pericyte_nuclei	EC_count	pericyte_count	EC_library_total	pericyte_library_total	EC_L	pericyte_L	delta_L
SCP1303	P1290	dilated cardiomyopathy	IL18	1561	1030	3	25	2645613	1824750	1.093528197395485	3.877793999375262	-2.7842658019797772
SCP1303	P1300	dilated cardiomyopathy	IL18	2050	2791	10	78	2288768	3079131	2.424697149549146	4.718735473692618	-2.294038324143472
SCP1303	P1304	dilated cardiomyopathy	IL18	2326	1153	11	37	2352171	1197687	2.505009485099194	4.995162447993745	-2.490152962894551
SCP1303	P1358	dilated cardiomyopathy	IL18	3923	2495	7	30	2253574	1498996	2.0377958599203745	4.3932374061977955	-2.355441546277421
SCP1303	P1371	dilated cardiomyopathy	IL18	2208	1398	4	12	1875054	1237690	1.6476699675054232	3.4189294733112376	-1.7712595058058145
SCP1303	P1422	hypertrophic cardiomyopathy	IL18	5258	2739	15	31	2404584	1276627	2.8556081012661063	4.6600808501328	-1.804472748866694
SCP1303	P1425	hypertrophic cardiomyopathy	IL18	2752	1432	0	0	2988106	1648741	0.0	0.0	0.0
SCP1303	P1430	dilated cardiomyopathy	IL18	1585	666	3	1	1801881	818845	1.4140959155159007	1.151360309703861	0.2627356058120398
SCP1303	P1437	dilated cardiomyopathy	IL18	3601	2334	29	65	3586620	2190885	3.1835829124551753	4.938679868676201	-1.7550969562210255
SCP1303	P1447	hypertrophic cardiomyopathy	IL18	1660	758	0	9	3197533	1746807	0.0	2.6211159595009934	-2.6211159595009934
SCP1303	P1462	hypertrophic cardiomyopathy	IL18	5101	1950	3	38	4009092	1941374	0.8059520363314456	4.362733982047489	-3.5567819457160432
SCP1303	P1472	dilated cardiomyopathy	IL18	3911	2106	15	50	3313709	1890796	2.4664051837299388	4.778413043966948	-2.312007860237009
SCP1303	P1479	hypertrophic cardiomyopathy	IL18	4526	1860	12	21	4920529	2046880	1.781889341910723	3.4930730264542946	-1.7111836845435717
SCP1303	P1504	dilated cardiomyopathy	IL18	1560	1118	20	22	952216	684474	4.459670157070731	5.050565655905748	-0.5908954988350175
SCP1303	P1508	hypertrophic cardiomyopathy	IL18	3033	1819	16	24	2288356	1061135	2.9985419773057256	4.561771638740316	-1.5632296614345904
SCP1303	P1510	hypertrophic cardiomyopathy	IL18	1378	1304	5	33	1777022	1440836	1.9311899124067688	4.579142124064401	-2.647952211657632
SCP1303	P1515	normal	IL18	2618	1903	10	66	3546863	2655119	1.9333432989926709	4.69251886542641	-2.7591755664337394
SCP1303	P1516	normal	IL18	897	1272	8	23	797962	1162412	3.462777419838249	4.377571071384924	-0.9147936515466752
SCP1303	P1539	normal	IL18	1989	1136	16	38	2742580	1722805	2.772713950882287	4.527136180570175	-1.7544222296878882
SCP1303	P1540	normal	IL18	1051	2291	7	44	965205	2435716	3.044804198581678	4.252817047665021	-1.2080128490833428
SCP1303	P1547	normal	IL18	1799	962	16	51	5114813	3326362	2.0455020697660453	4.029635351913082	-1.9841332821470363
SCP1303	P1549	normal	IL18	1337	1547	2	0	1835415	2050773	1.063276385564205	0.0	1.063276385564205
SCP1303	P1558	normal	IL18	1145	993	6	31	2147162	1982670	1.9238665509704564	4.056191714685984	-2.132325163715528
SCP1303	P1561	normal	IL18	2009	1287	30	116	4801129	3820651	2.857688505048426	4.970914287006542	-2.1132257819581155
SCP1303	P1582	normal	IL18	2828	4648	7	101	2344464	4934715	1.9948537869359482	4.424064864850923	-2.4292110779149745
SCP1303	P1600	normal	IL18	2764	1846	19	52	3569732	2914739	2.66050161547843	4.235754809161697	-1.5752531936832668
SCP1303	P1602	hypertrophic cardiomyopathy	IL18	1683	1995	5	9	827873	790344	2.815488065854163	3.6308069190280174	-0.8153188531738547
SCP1303	P1603	normal	IL18	919	1036	2	14	705288	888024	1.9394977903469295	4.067409808153337	-2.1279120178064073
SCP1303	P1606	dilated cardiomyopathy	IL18	1366	610	1	21	1868540	887564	0.6184051876633194	4.624116434576493	-4.005711246913173
SCP1303	P1610	normal	IL18	2068	1050	23	65	4954489	3055966	2.496271800782187	4.477021240986747	-1.9807494402045598
SCP1303	P1617	dilated cardiomyopathy	IL18	3964	1474	7	42	4320176	1647465	1.3897343958209558	4.727578145079226	-3.3378437492582704
SCP1303	P1622	normal	IL18	1371	821	1	35	1496304	1029045	0.7383903229394245	5.129782434045952	-4.391392111106527
SCP1303	P1630	hypertrophic cardiomyopathy	IL18	3737	1203	4	21	3378448	931859	1.126956738562919	4.5567726168959615	-3.4298158783330424
SCP1303	P1631	hypertrophic cardiomyopathy	IL18	3488	1594	1	11	3964179	1887968	0.3245330295997854	2.7711185998952352	-2.4465855702954498
SCP1303	P1678	normal	IL18	1177	2961	10	99	1155848	3092888	3.2707765891367586	5.044783967053128	-1.7740073779163694
SCP1303	P1685	hypertrophic cardiomyopathy	IL18	2843	1807	2	30	2838706	1855226	0.7693878443569948	4.1018632238706	-3.332475379513605
SCP1303	P1702	normal	IL18	1071	1762	4	41	946747	1389917	2.3854292654499902	4.930650502629516	-2.5452212371795255
SCP1303	P1707	hypertrophic cardiomyopathy	IL18	2689	1090	11	40	5752525	2307814	1.542111306664578	4.196325286400456	-2.654213979735878
SCP1303	P1718	normal	IL18	1369	918	1	36	2677050	1976928	0.4579047093925504	4.2637909748695115	-3.805886265476961
SCP1303	P1722	hypertrophic cardiomyopathy	IL18	5048	2834	10	27	4562975	2778684	1.674258452300992	3.4218063172443123	-1.7475478649433203
SCP1303	P1726	hypertrophic cardiomyopathy	IL18	1414	1917	9	20	1386307	1671323	2.9053640893679087	3.696724749569225	-0.7913606602013163
SCP1303	P1735	hypertrophic cardiomyopathy	IL18	2230	1394	0	1	4319830	3019129	0.0	0.41275048261051106	-0.41275048261051106
SCP1303	P1290	dilated cardiomyopathy	CASP1	1561	1030	11	0	2645613	1824750	2.3667632611797047	0.0	2.3667632611797047
SCP1303	P1300	dilated cardiomyopathy	CASP1	2050	2791	27	0	2288768	3079131	3.677704371859232	0.0	3.677704371859232
SCP1303	P1304	dilated cardiomyopathy	CASP1	2326	1153	28	2	2352171	1197687	3.689734860540244	1.4167778023451505	2.2729570581950935
SCP1303	P1358	dilated cardiomyopathy	CASP1	3923	2495	13	0	2253574	1498996	2.7588605846869454	0.0	2.7588605846869454
SCP1303	P1371	dilated cardiomyopathy	CASP1	2208	1398	23	0	1875054	1237690	3.729695607793548	0.0	3.729695607793548
SCP1303	P1422	hypertrophic cardiomyopathy	CASP1	5258	2739	13	0	2404584	1276627	2.679500492725118	0.0	2.679500492725118
SCP1303	P1425	hypertrophic cardiomyopathy	CASP1	2752	1432	24	0	2988106	1648741	3.175020501094119	0.0	3.175020501094119
SCP1303	P1430	dilated cardiomyopathy	CASP1	1585	666	27	3	1801881	818845	3.9985873938063654	2.2214740711549688	1.7771133226513967
SCP1303	P1437	dilated cardiomyopathy	CASP1	3601	2334	16	0	3586620	2190885	2.4491716519162363	0.0	2.4491716519162363
SCP1303	P1447	hypertrophic cardiomyopathy	CASP1	1660	758	15	0	3197533	1746807	2.508711727081192	0.0	2.508711727081192
SCP1303	P1462	hypertrophic cardiomyopathy	CASP1	5101	1950	28	1	4009092	1941374	2.997134322904401	0.5994121608805928	2.397722162023808
SCP1303	P1472	dilated cardiomyopathy	CASP1	3911	2106	20	3	3313709	1890796	2.8146597223667165	1.3710755719004513	1.4435841504662652
SCP1303	P1479	hypertrophic cardiomyopathy	CASP1	4526	1860	54	0	4920529	2046880	3.581885051850848	0.0	3.581885051850848
SCP1303	P1504	dilated cardiomyopathy	CASP1	1560	1118	13	0	952216	684474	3.8730615995577473	0.0	3.8730615995577473
SCP1303	P1508	hypertrophic cardiomyopathy	CASP1	3033	1819	18	1	2288356	1061135	3.1482685507528503	0.957830790595169	2.1904377601576814
SCP1303	P1510	hypertrophic cardiomyopathy	CASP1	1378	1304	20	1	1777022	1440836	3.6152732319762153	0.7604692303039954	2.85480400167222
SCP1303	P1515	normal	CASP1	2618	1903	11	0	3546863	2655119	2.0360925611807543	0.0	2.0360925611807543
SCP1303	P1516	normal	CASP1	897	1272	1	0	797962	1162412	1.171970579595559	0.0	1.171970579595559
SCP1303	P1539	normal	CASP1	1989	1136	16	1	2742580	1722805	2.772713950882287	0.6603342483762347	2.1123797025060522
SCP1303	P1540	normal	CASP1	1051	2291	7	0	965205	2435716	3.044804198581678	0.0	3.044804198581678
SCP1303	P1547	normal	CASP1	1799	962	33	0	5114813	3326362	2.8975983975081534	0.0	2.8975983975081534
SCP1303	P1549	normal	CASP1	1337	1547	11	0	1835415	2050773	2.8059517341145193	0.0	2.8059517341145193
SCP1303	P1558	normal	CASP1	1145	993	1	0	2147162	1982670	0.5516203988221129	0.0	0.5516203988221129
SCP1303	P1561	normal	CASP1	2009	1287	17	2	4801129	3820651	2.182957243846096	0.6073620379887746	1.5755952058573213
SCP1303	P1582	normal	CASP1	2828	4648	13	0	2344464	4934715	2.7103882203720677	0.0	2.7103882203720677
SCP1303	P1600	normal	CASP1	2764	1846	17	0	3569732	2914739	2.5266353251801816	0.0	2.5266353251801816
SCP1303	P1602	hypertrophic cardiomyopathy	CASP1	1683	1995	7	0	827873	790344	3.2411389768316754	0.0	3.2411389768316754
SCP1303	P1603	normal	CASP1	919	1036	3	0	705288	888024	2.3933012843386905	0.0	2.3933012843386905
SCP1303	P1606	dilated cardiomyopathy	CASP1	1366	610	11	0	1868540	887564	2.7838650288389175	0.0	2.7838650288389175
SCP1303	P1610	normal	CASP1	2068	1050	52	2	4954489	3055966	3.523001383390186	0.726358269456924	2.796643113933262
SCP1303	P1617	dilated cardiomyopathy	CASP1	3964	1474	49	2	4320176	1647465	3.625519549734438	1.1466463186851175	2.4788732310493207
SCP1303	P1622	normal	CASP1	1371	821	6	0	1496304	1029045	2.324776146835535	0.0	2.324776146835535
SCP1303	P1630	hypertrophic cardiomyopathy	CASP1	3737	1203	42	0	3378448	931859	3.747574712970113	0.0	3.747574712970113
SCP1303	P1631	hypertrophic cardiomyopathy	CASP1	3488	1594	55	4	3964179	1887968	3.8947447638672013	1.640935518605494	2.2538092452617073
SCP1303	P1678	normal	CASP1	1177	2961	11	2	1155848	3092888	3.3946269466850416	0.719529399284351	2.6750975474006906
SCP1303	P1685	hypertrophic cardiomyopathy	CASP1	2843	1807	12	0	2838706	1855226	2.386059943716626	0.0	2.386059943716626
SCP1303	P1702	normal	CASP1	1071	1762	7	0	946747	1389917	3.0693135644872678	0.0	3.0693135644872678
SCP1303	P1707	hypertrophic cardiomyopathy	CASP1	2689	1090	40	0	5752525	2307814	2.9915841119425264	0.0	2.9915841119425264
SCP1303	P1718	normal	CASP1	1369	918	17	0	2677050	1976928	2.8777979568709102	0.0	2.8777979568709102
SCP1303	P1722	hypertrophic cardiomyopathy	CASP1	5048	2834	48	1	4562975	2778684	3.5260002781807804	0.44348209898235785	3.0825181791984226
SCP1303	P1726	hypertrophic cardiomyopathy	CASP1	1414	1917	16	6	1386307	1671323	3.648632839250742	2.198484831366755	1.4501480078839868
SCP1303	P1735	hypertrophic cardiomyopathy	CASP1	2230	1394	70	0	4319830	3019129	4.10470075802499	0.0	4.10470075802499
SCP1303	P1290	dilated cardiomyopathy	CASP4	1561	1030	214	55	2645613	1824750	6.355591172829454	4.960748705822497	1.3948424670069572
SCP1303	P1300	dilated cardiomyopathy	CASP4	2050	2791	265	91	2288768	3079131	6.867684171612595	4.933279581700104	1.934404589912491
SCP1303	P1304	dilated cardiomyopathy	CASP4	2326	1153	254	37	2352171	1197687	6.767990359304548	4.995162447993745	1.7728279113108032
SCP1303	P1358	dilated cardiomyopathy	CASP4	3923	2495	261	17	2253574	1498996	6.868094483349323	3.6253785345271705	3.242715948822153
SCP1303	P1371	dilated cardiomyopathy	CASP4	2208	1398	173	29	1875054	1237690	6.54324854802997	4.610626011482969	1.932622536547001
SCP1303	P1422	hypertrophic cardiomyopathy	CASP4	5258	2739	148	11	2404584	1276627	5.966917402463252	3.2655052644776568	2.701412137985595
SCP1303	P1425	hypertrophic cardiomyopathy	CASP4	2752	1432	328	52	2988106	1648741	6.791404237579485	5.0241076256261605	1.7672966119533244
SCP1303	P1430	dilated cardiomyopathy	CASP4	1585	666	283	36	1801881	818845	7.30431112882998	5.490710171606665	1.813600957223315
SCP1303	P1437	dilated cardiomyopathy	CASP4	3601	2334	278	56	3586620	2190885	6.294810072800542	4.7312075235093785	1.5636025492911632
SCP1303	P1447	hypertrophic cardiomyopathy	CASP4	1660	758	302	47	3197533	1746807	6.576640241817639	4.802515600257997	1.7741246415596423
SCP1303	P1462	hypertrophic cardiomyopathy	CASP4	5101	1950	387	44	4009092	1941374	6.607782819586328	4.564644024123537	2.0431387954627906
SCP1303	P1472	dilated cardiomyopathy	CASP4	3911	2106	255	28	3313709	1890796	6.284533485751826	3.98263569399995	2.301897791751876
SCP1303	P1479	hypertrophic cardiomyopathy	CASP4	4526	1860	650	49	4920529	2046880	7.056362617680283	4.640324355075161	2.416038262605122
SCP1303	P1504	dilated cardiomyopathy	CASP4	1560	1118	84	8	952216	684474	6.479218900166177	3.665370824303663	2.8138480758625137
SCP1303	P1508	hypertrophic cardiomyopathy	CASP4	3033	1819	262	4	2288356	1061135	6.85165754405382	2.253852746241254	4.597804797812566
SCP1303	P1510	hypertrophic cardiomyopathy	CASP4	1378	1304	162	34	1777022	1440836	6.526127607677532	4.620434597093753	1.9056930105837795
SCP1303	P1515	normal	CASP4	2618	1903	359	92	3546863	2655119	6.675480074212416	5.155832101905894	1.5196479723065224
SCP1303	P1516	normal	CASP4	897	1272	59	12	797962	1162412	6.227632460879259	3.5012304791139646	2.7264019817652945
SCP1303	P1539	normal	CASP4	1989	1136	227	41	2742580	1722805	6.388340753195536	4.632175050570427	1.7561657026251085
SCP1303	P1540	normal	CASP4	1051	2291	69	71	965205	2435716	6.179658421968505	4.914064066508296	1.265594355460209
SCP1303	P1547	normal	CASP4	1799	962	387	99	5114813	3326362	6.260450838322071	4.9430888772529675	1.3173619610691034
SCP1303	P1549	normal	CASP4	1337	1547	204	65	1835415	2050773	6.809241112912841	5.031014250548103	1.778226862364738
SCP1303	P1558	normal	CASP4	1145	993	172	65	2147162	1982670	6.341732107544243	5.07827140724687	1.2634607002973732
SCP1303	P1561	normal	CASP4	2009	1287	566	82	4801129	3820651	6.893470678300158	4.489434459962937	2.404036218337221
SCP1303	P1582	normal	CASP4	2828	4648	169	72	2344464	4934715	6.191497643902015	3.962596057016205	2.22890158688581
SCP1303	P1600	normal	CASP4	2764	1846	219	52	3569732	2914739	5.9622978318530535	4.235754809161697	1.7265430226913567
SCP1303	P1602	hypertrophic cardiomyopathy	CASP4	1683	1995	47	14	827873	790344	5.852298355209446	4.226031069340187	1.6262672858692593
SCP1303	P1603	normal	CASP4	919	1036	40	19	705288	888024	5.850859922667432	4.48515746445393	1.3657024582135024
SCP1303	P1606	dilated cardiomyopathy	CASP4	1366	610	191	4	1868540	887564	6.6895625773463125	2.461192536386395	4.228370040959918
SCP1303	P1610	normal	CASP4	2068	1050	448	55	4954489	3055966	6.514486024013099	4.247743932778861	2.2667420912342378
SCP1303	P1617	dilated cardiomyopathy	CASP4	3964	1474	429	42	4320176	1647465	6.648199514213015	4.727578145079226	1.920621369133789
SCP1303	P1622	normal	CASP4	1371	821	117	26	1496304	1029045	6.307294937302119	4.715132561364921	1.592162375937198
SCP1303	P1630	hypertrophic cardiomyopathy	CASP4	3737	1203	307	10	3378448	931859	6.521523923405935	3.5522832703070204	2.9692406530989146
SCP1303	P1631	hypertrophic cardiomyopathy	CASP4	3488	1594	566	34	3964179	1887968	7.1677053336995105	4.2485940219916865	2.919111311707824
SCP1303	P1678	normal	CASP4	1177	2961	108	30	1155848	3092888	6.561293925795928	3.4194947039741743	3.1417992218217536
SCP1303	P1685	hypertrophic cardiomyopathy	CASP4	2843	1807	202	29	2838706	1855226	6.173111100956301	4.055848012734331	2.1172630882219696
SCP1303	P1702	normal	CASP4	1071	1762	59	12	946747	1389917	5.984558713354016	3.268076378913745	2.7164823344402707
SCP1303	P1707	hypertrophic cardiomyopathy	CASP4	2689	1090	486	29	5752525	2307814	6.417593301801968	3.7619239202579178	2.6556693815440506
SCP1303	P1718	normal	CASP4	1369	918	362	36	2677050	1976928	7.089831515209098	4.2637909748695115	2.8260405403395863
SCP1303	P1722	hypertrophic cardiomyopathy	CASP4	5048	2834	460	54	4562975	2778684	6.669755618336415	4.3528757295622444	2.316879888774171
SCP1303	P1726	hypertrophic cardiomyopathy	CASP4	1414	1917	93	27	1386307	1671323	6.089258892019084	4.1005459965531506	1.9887128954659339
SCP1303	P1735	hypertrophic cardiomyopathy	CASP4	2230	1394	493	66	4319830	3019129	6.847055609154492	4.514791961411724	2.332263647742768
SCP1303	P1290	dilated cardiomyopathy	GSDMD	1561	1030	40	4	2645613	1824750	4.010723392709287	1.6744973091985658	2.336226083510721
SCP1303	P1300	dilated cardiomyopathy	GSDMD	2050	2791	55	3	2288768	3079131	4.645609175574856	0.9813418605602859	3.6642673150145706
SCP1303	P1304	dilated cardiomyopathy	GSDMD	2326	1153	62	11	2352171	1197687	4.773923969074569	3.348284768251689	1.42563920082288
SCP1303	P1358	dilated cardiomyopathy	GSDMD	3923	2495	29	0	2253574	1498996	3.7937344491559992	0.0	3.7937344491559992
SCP1303	P1371	dilated cardiomyopathy	GSDMD	2208	1398	42	2	1875054	1237690	4.5483968513007405	1.3873148452491657	3.1610820060515747
SCP1303	P1422	hypertrophic cardiomyopathy	GSDMD	5258	2739	52	3	2404584	1276627	4.499868984354559	1.7441363178563858	2.755732666498173
SCP1303	P1425	hypertrophic cardiomyopathy	GSDMD	2752	1432	53	1	2988106	1648741	4.227817144226848	0.6839419963142526	3.543875147912596
SCP1303	P1430	dilated cardiomyopathy	GSDMD	1585	666	48	4	1801881	818845	4.788624592616185	2.557025103368398	2.231599489247787
SCP1303	P1437	dilated cardiomyopathy	GSDMD	3601	2334	37	0	3586620	2190885	3.500307393378224	0.0	3.500307393378224
SCP1303	P1447	hypertrophic cardiomyopathy	GSDMD	1660	758	70	7	3197533	1746807	4.516763872145967	2.3240362432638495	2.1927276288821176
SCP1303	P1462	hypertrophic cardiomyopathy	GSDMD	5101	1950	61	1	4009092	1941374	4.019294074056578	0.5994121608805928	3.419881913175985
SCP1303	P1472	dilated cardiomyopathy	GSDMD	3911	2106	65	1	3313709	1890796	4.365656303412065	0.6124730853766491	3.7531832180354154
SCP1303	P1479	hypertrophic cardiomyopathy	GSDMD	4526	1860	115	6	4920529	2046880	4.607121416016632	1.9750029928284685	2.632118423188164
SCP1303	P1504	dilated cardiomyopathy	GSDMD	1560	1118	12	12	952216	684474	3.7657662695230516	4.21192414349747	-0.4461578739744181
SCP1303	P1508	hypertrophic cardiomyopathy	GSDMD	3033	1819	47	3	2288356	1061135	4.428863446057885	1.9362747751768845	2.492588670881
SCP1303	P1510	hypertrophic cardiomyopathy	GSDMD	1378	1304	32	7	1777022	1440836	4.248508688917173	2.5504797606199814	1.6980289282971919
SCP1303	P1515	normal	GSDMD	2618	1903	48	10	3546863	2655119	3.8612691204382736	2.252872645759752	1.6083964746785218
SCP1303	P1516	normal	GSDMD	897	1272	9	3	797962	1162412	3.618089746183749	1.8402982700184147	1.7777914761653342
SCP1303	P1539	normal	GSDMD	1989	1136	41	5	2742580	1722805	3.9954327059023607	1.9643038879737906	2.03112881792857
SCP1303	P1540	normal	GSDMD	1051	2291	10	8	965205	2435716	3.505953584855581	2.09911175538615	1.4068418294694314
SCP1303	P1547	normal	GSDMD	1799	962	84	7	5114813	3326362	4.122911861456813	1.6343149917600914	2.488596869696721
SCP1303	P1549	normal	GSDMD	1337	1547	23	1	1835415	2050773	3.7582206460515266	0.5730070279784384	3.1852136180730883
SCP1303	P1558	normal	GSDMD	1145	993	38	0	2147162	1982670	4.224795057847825	0.0	4.224795057847825
SCP1303	P1561	normal	GSDMD	2009	1287	91	7	4801129	3820651	4.318597053035466	1.5018969134073643	2.816700139628102
SCP1303	P1582	normal	GSDMD	2828	4648	43	4	2344464	4934715	4.273596394933141	0.8564549452989763	3.4171414496341646
SCP1303	P1600	normal	GSDMD	2764	1846	55	0	3569732	2914739	4.036267620917297	0.0	4.036267620917297
SCP1303	P1602	hypertrophic cardiomyopathy	GSDMD	1683	1995	13	2	827873	790344	4.062025980517491	1.8198903585897384	2.242135621927753
SCP1303	P1603	normal	GSDMD	919	1036	14	3	705288	888024	4.381978735720944	2.130366551522177	2.251612184198767
SCP1303	P1606	dilated cardiomyopathy	GSDMD	1366	610	43	12	1868540	887564	4.5857208871367465	3.8599846294956395	0.725736257641107
SCP1303	P1610	normal	GSDMD	2068	1050	86	17	4954489	3055966	4.198336670538332	2.7143310580783933	1.4840056124599386
SCP1303	P1617	dilated cardiomyopathy	GSDMD	3964	1474	91	7	4320176	1647465	4.463619622566539	2.3920294535566624	2.071590169009877
SCP1303	P1622	normal	GSDMD	1371	821	28	1	1496304	1029045	4.30105897204723	0.9794947889539943	3.321564183093235
SCP1303	P1630	hypertrophic cardiomyopathy	GSDMD	3737	1203	59	2	3378448	931859	4.2066151034471275	1.6536321408628987	2.552982962584229
SCP1303	P1631	hypertrophic cardiomyopathy	GSDMD	3488	1594	118	11	3964179	1887968	4.943291570834989	2.7711185998952352	2.172172970939754
SCP1303	P1678	normal	GSDMD	1177	2961	16	6	1155848	3092888	3.8916768453801405	1.555783991476363	2.3358928539037773
SCP1303	P1685	hypertrophic cardiomyopathy	GSDMD	2843	1807	78	10	2838706	1855226	4.831740884002238	2.6758563166931757	2.155884567309062
SCP1303	P1702	normal	GSDMD	1071	1762	20	5	946747	1389917	4.467603458024021	2.200798457980939	2.2668050000430817
SCP1303	P1707	hypertrophic cardiomyopathy	GSDMD	2689	1090	104	7	5752525	2307814	4.2539149727016	2.011915427773564	2.2419995449280363
SCP1303	P1718	normal	GSDMD	1369	918	51	1	2677050	1976928	4.325589395678747	0.5905640001016931	3.7350253955770536
SCP1303	P1722	hypertrophic cardiomyopathy	GSDMD	5048	2834	108	11	4562975	2778684	4.62461380444044	2.3099644215224258	2.314649382918014
SCP1303	P1726	hypertrophic cardiomyopathy	GSDMD	1414	1917	20	14	1386307	1671323	3.9473686933923697	3.229064498942974	0.7183041944493955
SCP1303	P1735	hypertrophic cardiomyopathy	GSDMD	2230	1394	94	22	4319830	3019129	4.508435977556654	3.0508272592002963	1.4576087183563575
GSE183852_Nuclei	H_ZC-11-292	Donor	IL18	1442	690	12	8	2093395	889531	2.751102725972795	3.320990517212675	-0.5698877912398799
GSE183852_Nuclei	H_ZC-LVAD	DCM	IL18	621	245	2	3	885919	311015	1.703784104198366	3.4122174794858293	-1.7084333752874634
GSE183852_Nuclei	TWCM-10-5	DCM	IL18	197	88	0	0	285366	114383	0.0	0.0	0.0
GSE183852_Nuclei	TWCM-10-68	Donor	IL18	618	820	3	19	1142158	1363745	1.8586203461135975	3.90035709282204	-2.0417367467084424
GSE183852_Nuclei	TWCM-11-103	Donor	IL18	386	342	0	0	518445	430794	0.0	0.0	0.0
GSE183852_Nuclei	TWCM-11-104	Donor	IL18	1307	560	10	11	3558889	1406468	1.9297401288080096	3.140943818864885	-1.2112036900568752
GSE183852_Nuclei	TWCM-11-192	Donor	IL18	575	828	3	13	852496	1224404	2.1760284888180537	3.53821663690045	-1.3621881480823963
GSE183852_Nuclei	TWCM-11-256	Donor	IL18	1331	725	10	11	2315284	1218590	2.4111888229339966	3.325793099162707	-0.9146042762287103
GSE183852_Nuclei	TWCM-11-264	Donor	IL18	914	784	9	8	1954387	1676195	2.4867206768749064	2.529249848991112	-0.04252917211620577
GSE183852_Nuclei	TWCM-11-3	DCM	IL18	586	97	3	0	823451	114342	2.2151206760392808	0.0	2.2151206760392808
GSE183852_Nuclei	TWCM-11-41	Donor	IL18	222	174	1	1	275178	215024	2.2122616057522557	2.498415210262119	-0.28615360450986316
GSE183852_Nuclei	TWCM-11-42	Donor	IL18	1264	962	6	7	2353868	1732983	1.8274109282438926	2.3332170295743726	-0.50580610133048
GSE183852_Nuclei	TWCM-11-74	Donor	IL18	628	699	1	8	1199834	1430155	0.874559842529532	2.7211099695794	-1.846550127049868
GSE183852_Nuclei	TWCM-11-78	Donor	IL18	1949	992	20	11	3775532	1863410	2.6547257729829368	2.787256095945098	-0.13253032296216105
GSE183852_Nuclei	TWCM-11-82	Donor	IL18	589	852	0	8	904764	1212600	0.0	2.9255046467616745	-2.9255046467616745
GSE183852_Nuclei	TWCM-11-93	DCM	IL18	1005	269	0	2	1717267	380011	0.0	2.646855156146779	-2.646855156146779
GSE183852_Nuclei	TWCM-13-1	Donor	IL18	1421	805	8	16	2822079	1588757	1.9391473982244136	3.468683144131491	-1.5295357459070775
GSE183852_Nuclei	TWCM-13-101	Donor	IL18	318	202	0	0	408479	263066	0.0	0.0	0.0
GSE183852_Nuclei	TWCM-13-102	DCM	IL18	596	347	0	4	967529	477150	0.0	3.230065876610413	-3.230065876610413
GSE183852_Nuclei	TWCM-13-104	Donor	IL18	1049	479	7	7	2761716	1281183	1.821569811425749	2.6923603169327044	-0.8707905055069554
GSE183852_Nuclei	TWCM-13-132	Donor	IL18	871	497	3	2	1275391	708327	1.7451167599830961	1.9349144975359276	-0.18979773755283147
GSE183852_Nuclei	TWCM-13-152	Donor	IL18	1358	1173	6	27	2579207	2166808	1.733916737090129	3.7506842795242243	-2.0167675424340956
GSE183852_Nuclei	TWCM-13-168	Donor	IL18	1134	1599	9	40	2722775	4097884	2.1061644496079888	3.427758379681738	-1.3215939300737491
GSE183852_Nuclei	TWCM-13-17	DCM	IL18	363	115	0	0	499069	144406	0.0	0.0	0.0
GSE183852_Nuclei	TWCM-13-181	DCM	IL18	3254	747	13	14	5151140	1073541	1.8170965050101948	3.8115691715109508	-1.994472666500756
GSE183852_Nuclei	TWCM-13-192	Donor	IL18	1901	1066	18	27	3746625	2074982	2.5371280265767036	3.808607571969231	-1.2714795453925274
GSE183852_Nuclei	TWCM-13-198	Donor	IL18	661	509	2	10	1111297	784987	1.4852716829311943	3.780211865237988	-2.2949401823067936
GSE183852_Nuclei	TWCM-13-208	DCM	IL18	1035	533	2	8	1744952	807749	1.101759875973134	3.4467943915581585	-2.3450345155850245
GSE183852_Nuclei	TWCM-13-235	Donor	IL18	1083	1025	3	12	1808077	1509500	1.4110038819330246	3.1618316181125103	-1.7508277361794857
GSE183852_Nuclei	TWCM-13-285	DCM	IL18	957	344	1	4	1556816	517145	0.715749899036815	3.1267704716597002	-2.4110205726228853
GSE183852_Nuclei	TWCM-13-36	Donor	IL18	1333	569	9	6	2248606	903799	2.3226434245959533	2.933316596054696	-0.6106731714587426
GSE183852_Nuclei	TWCM-13-47	DCM	IL18	428	134	0	1	742924	207913	0.0	2.538464675915842	-2.538464675915842
GSE183852_Nuclei	TWCM-13-80	Donor	IL18	822	935	2	12	1544156	1778254	1.1986235973626855	2.953859765399532	-1.7552361680368467
GSE183852_Nuclei	TWCM-13-84	DCM	IL18	372	173	2	3	578076	240724	2.1569637117418043	3.750864267403526	-1.5939005556617216
GSE183852_Nuclei	TWCM-13-96	Donor	IL18	1153	843	6	9	2131226	1556732	1.9317893057397972	2.7615707922028854	-0.8297814864630881
GSE183852_Nuclei	TWCM-14-173	Donor	IL18	1035	1022	5	21	2204249	2077278	1.7085608406787047	3.47370685732209	-1.7651460166433854
GSE183852_Nuclei	TWCM-LVAD2	DCM	IL18	1166	305	6	3	2554245	562254	1.743743614485521	2.6634964640302554	-0.9197528495447345
GSE183852_Nuclei	TWCM-LVAD3	DCM	IL18	2085	586	10	8	3898935	1018468	1.8338223327247403	3.1464817265216056	-1.3126593937968654
GSE183852_Nuclei	H_ZC-11-292	Donor	CASP1	1442	690	78	2	2093395	889531	5.257766811267617	1.6997185586324641	3.5580482526351527
GSE183852_Nuclei	H_ZC-LVAD	DCM	CASP1	621	245	31	1	885919	311015	5.1696008536969655	2.075628125120869	3.0939727285760967
GSE183852_Nuclei	TWCM-10-5	DCM	CASP1	197	88	17	0	285366	114383	5.9205938864861505	0.0	5.9205938864861505
GSE183852_Nuclei	TWCM-10-68	Donor	CASP1	618	820	43	1	1142158	1363745	5.272323016805679	0.7935004993654755	4.478822517440204
GSE183852_Nuclei	TWCM-11-103	Donor	CASP1	386	342	11	0	518445	430794	4.473611207894986	0.0	4.473611207894986
GSE183852_Nuclei	TWCM-11-104	Donor	CASP1	1307	560	47	0	3558889	1406468	3.8284659198288282	0.0	3.8284659198288282
GSE183852_Nuclei	TWCM-11-192	Donor	CASP1	575	828	18	0	852496	1224404	4.466918668467417	0.0	4.466918668467417
GSE183852_Nuclei	TWCM-11-256	Donor	CASP1	1331	725	64	3	2315284	1218590	4.840080338519219	1.7915480740035714	3.048532264515648
GSE183852_Nuclei	TWCM-11-264	Donor	CASP1	914	784	34	2	1954387	1676195	4.201379735377362	1.1330233003349224	3.0683564350424395
GSE183852_Nuclei	TWCM-11-3	DCM	CASP1	586	97	23	2	823451	114342	4.854555798998469	4.208781419601512	0.6457743793969568
GSE183852_Nuclei	TWCM-11-41	Donor	CASP1	222	174	3	1	275178	215024	3.5731362778298497	2.498415210262119	1.0747210675677308
GSE183852_Nuclei	TWCM-11-42	Donor	CASP1	1264	962	60	5	2353868	1732983	4.727373733156957	1.9579883199979708	2.769385413158987
GSE183852_Nuclei	TWCM-11-74	Donor	CASP1	628	699	16	2	1199834	1430155	3.8414879168481035	1.2621022550336811	2.579385661814422
GSE183852_Nuclei	TWCM-11-78	Donor	CASP1	1949	992	109	3	3775532	1863410	4.900630336507769	1.384023079536071	3.5166072569716977
GSE183852_Nuclei	TWCM-11-82	Donor	CASP1	589	852	21	2	904764	1212600	4.597559334523579	1.4056376348511657	3.191921699672413
GSE183852_Nuclei	TWCM-11-93	DCM	CASP1	1005	269	33	0	1717267	380011	4.337467109389154	0.0	4.337467109389154
GSE183852_Nuclei	TWCM-13-1	Donor	CASP1	1421	805	55	5	2822079	1588757	4.356790202262142	2.05210783799666	2.3046823642654823
GSE183852_Nuclei	TWCM-13-101	Donor	CASP1	318	202	11	2	408479	263066	4.803700740398932	3.1047819555868608	1.6989187848120708
GSE183852_Nuclei	TWCM-13-102	DCM	CASP1	596	347	42	1	967529	477150	5.4727980978007364	1.6303015570361477	3.842496540764589
GSE183852_Nuclei	TWCM-13-104	Donor	CASP1	1049	479	47	1	2761716	1281183	4.171399363366532	0.8323056262509183	3.339093737115613
GSE183852_Nuclei	TWCM-13-132	Donor	CASP1	871	497	51	3	1275391	708327	5.357120436813119	2.388281025233967	2.968839411579152
GSE183852_Nuclei	TWCM-13-152	Donor	CASP1	1358	1173	64	3	2579207	2166808	4.690072217591357	1.2537019513581247	3.4363702662332325
GSE183852_Nuclei	TWCM-13-168	Donor	CASP1	1134	1599	52	2	2722775	4097884	4.328991717890184	0.573429560095116	3.755562157795068
GSE183852_Nuclei	TWCM-13-17	DCM	CASP1	363	115	14	0	499069	144406	4.8605771634009995	0.0	4.8605771634009995
GSE183852_Nuclei	TWCM-13-181	DCM	CASP1	3254	747	216	4	5151140	1073541	5.423997118091945	2.2406157148636474	3.1833814032282977
GSE183852_Nuclei	TWCM-13-192	Donor	CASP1	1901	1066	107	7	3746625	2074982	4.885527337708402	2.12879596010132	2.7567313776070823
GSE183852_Nuclei	TWCM-13-198	Donor	CASP1	661	509	20	1	1111297	784987	4.247698874004562	1.1851729000393454	3.0625259739652164
GSE183852_Nuclei	TWCM-13-208	DCM	CASP1	1035	533	66	5	1744952	807749	5.278854191818483	2.846000139575988	2.4328540522424946
GSE183852_Nuclei	TWCM-13-235	Donor	CASP1	1083	1025	63	8	1808077	1509500	5.163645602947345	2.6552987307659537	2.5083468721813915
GSE183852_Nuclei	TWCM-13-285	DCM	CASP1	957	344	67	0	1556816	517145	5.460629760032863	0.0	5.460629760032863
GSE183852_Nuclei	TWCM-13-36	Donor	CASP1	1333	569	59	4	2248606	903799	4.7675742093557485	2.439825980282242	2.3277482290735065
GSE183852_Nuclei	TWCM-13-47	DCM	CASP1	428	134	31	1	742924	207913	5.4170765851533025	2.538464675915842	2.8786119092374607
GSE183852_Nuclei	TWCM-13-80	Donor	CASP1	822	935	36	5	1544156	1778254	4.60369794516386	1.9304522908850132	2.673245654278847
GSE183852_Nuclei	TWCM-13-84	DCM	CASP1	372	173	18	0	578076	240724	5.006198112323248	0.0	5.006198112323248
GSE183852_Nuclei	TWCM-13-96	Donor	CASP1	1153	843	33	2	2131226	1556732	4.042998431245837	1.1920316734399476	2.8509667578058897
GSE183852_Nuclei	TWCM-14-173	Donor	CASP1	1035	1022	44	3	2204249	2077278	4.389666419449169	1.2893609516790667	3.1003054677701023
GSE183852_Nuclei	TWCM-LVAD2	DCM	CASP1	1166	305	56	3	2554245	562254	4.51880494710303	2.6634964640302554	1.8553084830727746
GSE183852_Nuclei	TWCM-LVAD3	DCM	CASP1	2085	586	68	1	3898935	1018468	4.204818392398823	0.9868600631659157	3.2179583292329075
GSE183852_Nuclei	H_ZC-11-292	Donor	CASP4	1442	690	244	35	2093395	889531	6.877217569471596	5.33437437605086	1.5428431934207358
GSE183852_Nuclei	H_ZC-LVAD	DCM	CASP4	621	245	101	12	885919	311015	6.845564165796342	5.306821739605874	1.5387424261904687
GSE183852_Nuclei	TWCM-10-5	DCM	CASP4	197	88	40	2	285366	114383	7.1412985977045125	4.208292175827058	2.9330064218774545
GSE183852_Nuclei	TWCM-10-68	Donor	CASP4	618	820	135	17	1142158	1363745	6.897207833886717	3.7512144917464125	3.1459933421403043
GSE183852_Nuclei	TWCM-11-103	Donor	CASP4	386	342	48	1	518445	430794	6.548198556346738	1.7317459119425973	4.816452644404141
GSE183852_Nuclei	TWCM-11-104	Donor	CASP4	1307	560	337	32	3558889	1406468	6.580333541933287	4.569978823533484	2.010354718399803
GSE183852_Nuclei	TWCM-11-192	Donor	CASP4	575	828	85	16	852496	1224404	6.654023203381944	3.8143024953292697	2.839720708052674
GSE183852_Nuclei	TWCM-11-256	Donor	CASP4	1331	725	233	16	2315284	1218590	6.667262048252193	3.8206822962393643	2.846579752012829
GSE183852_Nuclei	TWCM-11-264	Donor	CASP4	914	784	185	30	1954387	1676195	6.579826342724794	4.240137147055353	2.3396891956694414
GSE183852_Nuclei	TWCM-11-3	DCM	CASP4	586	97	115	1	823451	114342	7.136028868866402	3.2847647392197	3.8512641296467023
GSE183852_Nuclei	TWCM-11-41	Donor	CASP4	222	174	28	6	275178	215024	6.683027162475154	4.8531903614470835	1.8298368010280708
GSE183852_Nuclei	TWCM-11-42	Donor	CASP4	1264	962	210	23	2353868	1732983	6.49529315789416	3.8351068437303373	2.660186314163823
GSE183852_Nuclei	TWCM-11-74	Donor	CASP4	628	699	162	37	1199834	1430155	7.087660960421481	4.747995375543549	2.339665584877932
GSE183852_Nuclei	TWCM-11-78	Donor	CASP4	1949	992	383	39	3775532	1863410	6.678672775408515	4.454792554391004	2.2238802210175113
GSE183852_Nuclei	TWCM-11-82	Donor	CASP4	589	852	88	27	904764	1212600	6.618575391808807	4.5401639944171315	2.078411397391675
GSE183852_Nuclei	TWCM-11-93	DCM	CASP4	1005	269	150	5	1717267	380011	6.4651271119374165	3.8234960372378217	2.641631074699595
GSE183852_Nuclei	TWCM-13-1	Donor	CASP4	1421	805	254	33	2822079	1588757	6.507867051440922	4.444332782371046	2.0635342690698755
GSE183852_Nuclei	TWCM-13-101	Donor	CASP4	318	202	43	5	408479	263066	6.7315711513259044	4.322406782302382	2.4091643690235225
GSE183852_Nuclei	TWCM-13-102	DCM	CASP4	596	347	106	13	967529	477150	6.788652299909243	4.819928760611159	1.9687235392980842
GSE183852_Nuclei	TWCM-13-104	Donor	CASP4	1049	479	283	24	2761716	1281183	6.693103870525348	4.302515508764418	2.39058836176093
GSE183852_Nuclei	TWCM-13-132	Donor	CASP4	871	497	167	17	1275391	708327	7.043740792919333	4.643868573247617	2.3998722196717166
GSE183852_Nuclei	TWCM-13-152	Donor	CASP4	1358	1173	231	34	2579207	2166808	6.500840477884876	4.061023047067206	2.43981743081767
GSE183852_Nuclei	TWCM-13-168	Donor	CASP4	1134	1599	202	48	2722775	4097884	6.232450029652677	3.668273726154313	2.564176303498364
GSE183852_Nuclei	TWCM-13-17	DCM	CASP4	363	115	61	5	499069	144406	6.945181467570016	5.154801913757453	1.7903795538125635
GSE183852_Nuclei	TWCM-13-181	DCM	CASP4	3254	747	605	36	5151140	1073541	6.888131094624862	5.109940721810742	1.7781903728141204
GSE183852_Nuclei	TWCM-13-192	Donor	CASP4	1901	1066	476	47	3746625	2074982	7.000537261494699	4.563817011958696	2.4367202495360036
GSE183852_Nuclei	TWCM-13-198	Donor	CASP4	661	509	97	12	1111297	784987	6.46410292350738	4.025638121355876	2.438464802151504
GSE183852_Nuclei	TWCM-13-208	DCM	CASP4	1035	533	177	22	1744952	807749	6.67857133713439	4.81947319792273	1.8590981392116603
GSE183852_Nuclei	TWCM-13-235	Donor	CASP4	1083	1025	185	42	1808077	1509500	6.690956905159361	4.849187775928627	1.8417691292307339
GSE183852_Nuclei	TWCM-13-285	DCM	CASP4	957	344	250	10	1556816	517145	7.33614202769762	4.346030463242731	2.990111564454889
GSE183852_Nuclei	TWCM-13-36	Donor	CASP4	1333	569	269	25	2248606	903799	6.914441018345233	4.841017925255243	2.07342309308999
GSE183852_Nuclei	TWCM-13-47	DCM	CASP4	428	134	102	4	742924	207913	7.1116086894568165	4.339053004439356	2.77255568501746
GSE183852_Nuclei	TWCM-13-80	Donor	CASP4	822	935	160	40	1544156	1778254	6.708966240809612	4.554218886591019	2.1547473542185926
GSE183852_Nuclei	TWCM-13-84	DCM	CASP4	372	173	74	5	578076	240724	7.011348590865184	4.444314242497799	2.567034348367385
GSE183852_Nuclei	TWCM-13-96	Donor	CASP4	1153	843	253	60	2131226	1556732	6.9034120858735335	5.305324139121084	1.5980879467524494
GSE183852_Nuclei	TWCM-14-173	Donor	CASP4	1035	1022	216	55	2204249	2077278	6.629248179502219	4.780150326092201	1.8490978534100178
GSE183852_Nuclei	TWCM-LVAD2	DCM	CASP4	1166	305	283	21	2554245	562254	6.804724108193551	5.261142167497389	1.5435819406961624
GSE183852_Nuclei	TWCM-LVAD3	DCM	CASP4	2085	586	513	25	3898935	1018468	7.050658316133983	4.6750634598395395	2.375594856294444
GSE183852_Nuclei	H_ZC-11-292	Donor	GSDMD	1442	690	106	15	2093395	889531	5.690290002741971	4.158887848046074	1.531402154695897
GSE183852_Nuclei	H_ZC-LVAD	DCM	GSDMD	621	245	83	10	885919	311015	6.565110053018201	5.051058384048014	1.514051668970187
GSE183852_Nuclei	TWCM-10-5	DCM	GSDMD	197	88	33	1	285366	114383	6.865930766928896	3.284300599996295	3.581630166932601
GSE183852_Nuclei	TWCM-10-68	Donor	GSDMD	618	820	64	6	1142158	1363745	5.833757369177512	2.4328657611967843	3.4008916079807276
GSE183852_Nuclei	TWCM-11-103	Donor	GSDMD	386	342	34	4	518445	430794	6.057032717950265	3.3624951918482053	2.6945375261020597
GSE183852_Nuclei	TWCM-11-104	Donor	GSDMD	1307	560	160	27	3558889	1406468	5.522239421447709	4.3360708271361155	1.1861685943115932
GSE183852_Nuclei	TWCM-11-192	Donor	GSDMD	575	828	52	15	852496	1224404	5.954134730503294	3.7280139138730988	2.2261208166301953
GSE183852_Nuclei	TWCM-11-256	Donor	GSDMD	1331	725	164	21	2315284	1218590	6.166587775076646	4.188482554090019	1.9781052209866274
GSE183852_Nuclei	TWCM-11-264	Donor	GSDMD	914	784	88	29	1954387	1676195	5.524405564734686	4.1938576458674195	1.3305479188672669
GSE183852_Nuclei	TWCM-11-3	DCM	GSDMD	586	97	87	5	823451	114342	6.736779611708101	5.483121302484369	1.2536583092237326
GSE183852_Nuclei	TWCM-11-41	Donor	GSDMD	222	174	15	3	275178	215024	5.794680247782032	3.902259906275421	1.892420341506611
GSE183852_Nuclei	TWCM-11-42	Donor	GSDMD	1264	962	135	22	2353868	1732983	5.866720308940877	3.77556403704076	2.0911562719001173
GSE183852_Nuclei	TWCM-11-74	Donor	GSDMD	628	699	73	15	1199834	1430155	5.950509234922407	3.522102670876472	2.428406564045935
GSE183852_Nuclei	TWCM-11-78	Donor	GSDMD	1949	992	210	36	3775532	1863410	5.823272981435235	4.344787301035224	1.478485680400011
GSE183852_Nuclei	TWCM-11-82	Donor	GSDMD	589	852	50	20	904764	1212600	5.814115342684057	4.128745828243	1.6853695144410574
GSE183852_Nuclei	TWCM-11-93	DCM	GSDMD	1005	269	113	6	1717267	380011	6.061824382434817	4.069445826103956	1.992378556330861
GSE183852_Nuclei	TWCM-13-1	Donor	GSDMD	1421	805	144	23	2822079	1588757	5.701166751074638	3.952028419480136	1.749138331594502
GSE183852_Nuclei	TWCM-13-101	Donor	GSDMD	318	202	18	7	408479	263066	5.493964707763105	4.787081985637113	0.7068827221259921
GSE183852_Nuclei	TWCM-13-102	DCM	GSDMD	596	347	55	10	967529	477150	5.854141338881067	4.456659644734076	1.3974816941469905
GSE183852_Nuclei	TWCM-13-104	Donor	GSDMD	1049	479	122	14	2761716	1281183	5.497466522644439	3.5762077692513023	1.9212587533931367
GSE183852_Nuclei	TWCM-13-132	Donor	GSDMD	871	497	89	13	1275391	708327	6.145321252924731	4.274493165399491	1.8708280875252399
GSE183852_Nuclei	TWCM-13-152	Donor	GSDMD	1358	1173	121	30	2579207	2166808	5.582364646198442	3.8919295529630737	1.6904350932353687
GSE183852_Nuclei	TWCM-13-168	Donor	GSDMD	1134	1599	115	68	2722775	4097884	5.4341718768943075	4.137005867196979	1.297166009697328
GSE183852_Nuclei	TWCM-13-17	DCM	GSDMD	363	115	21	1	499069	144406	5.428891083517666	2.9863963748218865	2.4424947086957793
GSE183852_Nuclei	TWCM-13-181	DCM	GSDMD	3254	747	250	15	5151140	1073541	5.630316526577726	3.904238593787469	1.7260779327902571
GSE183852_Nuclei	TWCM-13-192	Donor	GSDMD	1901	1066	212	31	3746625	2074982	5.8476025953423685	3.994569644790595	1.8530329505517735
GSE183852_Nuclei	TWCM-13-198	Donor	GSDMD	661	509	69	16	1111297	784987	5.979330582482795	4.418358847399517	1.5609717350832781
GSE183852_Nuclei	TWCM-13-208	DCM	GSDMD	1035	533	111	23	1744952	807749	6.013731678576237	4.881380351965328	1.1323513266109089
GSE183852_Nuclei	TWCM-13-235	Donor	GSDMD	1083	1025	132	33	1808077	1509500	6.209565274513105	4.514850909092761	1.694714365420344
GSE183852_Nuclei	TWCM-13-285	DCM	GSDMD	957	344	95	8	1556816	517145	5.954707755870451	4.041729157874765	1.9129785979956857
GSE183852_Nuclei	TWCM-13-36	Donor	GSDMD	1333	569	187	25	2248606	903799	6.39510796846133	4.841017925255243	1.5540900432060871
GSE183852_Nuclei	TWCM-13-47	DCM	GSDMD	428	134	48	7	742924	207913	6.035834355307864	5.115529725529623	0.9203046297782418
GSE183852_Nuclei	TWCM-13-80	Donor	GSDMD	822	935	82	39	1544156	1778254	5.7576484989275425	4.519266691039947	1.2383818078875954
GSE183852_Nuclei	TWCM-13-84	DCM	GSDMD	372	173	38	6	578076	240724	6.060378206408664	4.696261519298751	1.364116687109913
GSE183852_Nuclei	TWCM-13-96	Donor	GSDMD	1153	843	107	25	2131226	1556732	5.678236564708929	4.0924851204390515	1.585751444269877
GSE183852_Nuclei	TWCM-14-173	Donor	GSDMD	1035	1022	111	38	2204249	2077278	5.682497093766727	4.2700183171427835	1.412478776623944
GSE183852_Nuclei	TWCM-LVAD2	DCM	GSDMD	1166	305	135	18	2554245	562254	5.750959939292199	5.045006076516001	0.7059538627761972
GSE183852_Nuclei	TWCM-LVAD3	DCM	GSDMD	2085	586	168	7	3898935	1018468	5.462336692949241	2.9769259713102065	2.485410721639034
