## Supplementary Data 1 for "*IL18* and pyroptosis-related genes show contrasting expression in human cardiac pericytes and endothelial cells": fig1_states.tsv

cohort	source_state	n_nuclei	mark
SCP1303	EC-ADAMTS9	912
SCP1303	EC-DKK2	4234
SCP1303	EC-Endocardial	1882	†
SCP1303	EC-LHX6	9297
SCP1303	EC-Lymphatic	544	†
SCP1303	EC-NEBL	21241
SCP1303	EC-PKD1L1	53643
SCP1303	EC-TMEM163	5933
SCP1303	EC-X1	2101
SCP1303	EC-X2	1520
SCP1303	PC-S1	67562
SCP1303	PC-S2	1742
HCAv2	EC10_CMC-like	272	‡
HCAv2	EC1_cap	6597	c
HCAv2	EC2_cap	2864	c
HCAv2	EC3_cap	2974	c
HCAv2	EC4_immune	1117
HCAv2	EC5_art	3718
HCAv2	EC6_ven	2179
HCAv2	EC9_FB-like	19	‡
HCAv2	PC1_vent	32212
HCAv2	PC2_atria	3069
HCAv2	PC3_str	6932
HCAv2	PC4_CMC-like	505	‡
