## Supplementary Data 1 for "*IL18* and pyroptosis-related genes show contrasting expression in human cardiac pericytes and endothelial cells": fig1d_pc_donor.tsv

gene	dataset	donor	L_EC	L_PC	count_EC	count_PC	delta_L
CDH5	A	AH1	8.2906802250281277	2.1112446968502456	1233	14	6.1794355281778817
CDH5	A	D1	8.0635273191588173	1.2506074887792942	268	2	6.8129198303795233
CDH5	A	D11	8.365547805082949	1.1415168784662142	239	1	7.2240309266167344
CDH5	A	D2	8.2672040149217736	1.7878595979837617	339	10	6.4793444169380123
CDH5	A	D3	8.6270336891727464	1.5389556614515256	310	5	7.0880780277212203
CDH5	A	D4	8.2368942017613538	1.5450088643197866	245	4	6.6918853374415672
CDH5	A	D5	7.8443740214413449	1.033244504471525	63	1	6.8111295169698201
CDH5	A	D6	8.1283129785768349	2.6364004468712023	168	4	5.4919125317056325
CDH5	A	D7	8.221906043561674	2.5620673829023475	641	7	5.6598386606593269
CDH5	A	D8	7.9381195235468267	2.1636991649505197	1850	15	5.7744203585963074
CDH5	A	H2	8.0682659957871419	0.79795116294033697	389	3	7.2703148328468048
CDH5	A	H3	8.6442791841522855	0.47003256267038118	378	2	8.1742466214819043
CDH5	A	H4	8.3300603300600091	0	232	0	8.3300603300600091
CDH5	A	H5	8.0201134458510683	0	399	0	8.0201134458510683
CDH5	A	H6	8.6542447836159386	1.3440345400469025	306	7	7.3102102435690366
CDH5	A	H7	8.6300395326692421	0.2479571729254049	243	1	8.382082359743837
CDH5	B	H46	8.6516142947674695	1.9571031461717496	416	9	6.6945111485957201
CDH5	B	H49	7.9120593730649169	0	121	0	7.9120593730649169
CDH5	B	H51	8.0339897670760507	0	86	0	8.0339897670760507
CDH5	B	H53	8.426363685204743	1.1642232336145446	358	2	7.2621404515901986
CDH5	B	H55	8.6186543619351053	1.3010974607933663	673	4	7.3175569011417387
CDH5	B	H67	8.2679132655671523	1.2224188026487692	522	3	7.0454944629183833
KCNJ8	A	AH1	3.1453335579063451	9.9569148889936407	31	4186	-6.8115813310872957
KCNJ8	A	D1	2.5783282799809664	8.3902049298699612	5	485	-5.8118766498889949
KCNJ8	A	D11	2.3582511494637481	8.4692171836403602	3	293	-6.1109660341766121
KCNJ8	A	D2	2.467106851837213	8.4094234567586881	5	1382	-5.9423166049214746
KCNJ8	A	D3	3.1098336339518191	7.2181344974505759	6	388	-4.1083008634987568
KCNJ8	A	D4	2.2270770051179789	8.8101432200512342	3	934	-6.5830662149332557
KCNJ8	A	D5	3.5724401465179638	8.5654085170541645	3	361	-4.9929683705362002
KCNJ8	A	D6	4.2672012526244387	9.1705777256430459	11	441	-4.9033764730186071
KCNJ8	A	D7	1.7316644632336686	8.682862725964128	5	585	-6.9511982627304594
KCNJ8	A	D8	1.6380494675099682	8.5669203056224568	16	1630	-6.9288708381124886
KCNJ8	A	H2	0	7.8329260889410337	0	922	-7.8329260889410337
KCNJ8	A	H3	1.0397461373989394	7.9113926187810382	1	1245	-6.8716464813820988
KCNJ8	A	H4	0	7.4176122188645852	0	1149	-7.4176122188645852
KCNJ8	A	H5	0	7.5987001056596961	0	1187	-7.5987001056596961
KCNJ8	A	H6	1.2099950202585248	7.7634352006344516	1	984	-6.5534401803759268
KCNJ8	A	H7	0	7.9209120777203017	0	1287	-7.9209120777203017
KCNJ8	B	H46	3.6521228431937551	8.0685698556617975	12	835	-4.4164470124680424
KCNJ8	B	H49	2.3116923536549381	8.157610175205896	2	356	-5.845917821550958
KCNJ8	B	H51	3.3374602543103289	8.6335987049607947	3	573	-5.2961384506504654
KCNJ8	B	H53	3.5285501882890657	8.7052781411391251	11	671	-5.1767279528500598
KCNJ8	B	H55	3.283718986974602	8.8592473527301863	15	1266	-5.5755283657555843
KCNJ8	B	H67	2.356167811686027	6.9294685971840497	7	272	-4.5733007854980228
PDGFRB	A	AH1	3.6605244663460001	11.12809870645548	46	9432	-7.4675742401094798
PDGFRB	A	D1	2.5783282799809664	11.045940650503033	5	3064	-8.4676123705220654
PDGFRB	A	D11	1.9075276079636831	10.255982478023409	2	1013	-8.3484548700597259
PDGFRB	A	D2	4.8163964461193691	11.251528287508076	30	9935	-6.4351318413887073
PDGFRB	A	D3	3.7783540880957904	10.542051316366674	10	3909	-6.7636972282708836
PDGFRB	A	D4	2.8351979831917324	11.052765619858366	5	4428	-8.217567636666633
PDGFRB	A	D5	3.0468743214691778	11.186597153465293	2	2226	-8.1397228319961155
PDGFRB	A	D6	4.5989794837999183	10.555572860330308	14	1153	-5.9565933765303898
PDGFRB	A	D7	3.9440026074761891	11.443223215243419	31	3972	-7.4992206077672297
PDGFRB	A	D8	1.510147450921177	10.271104413604483	14	5321	-8.7609569626833057
PDGFRB	A	H2	2.9771253310991481	11.007949747577037	10	8360	-8.0308244164778877
PDGFRB	A	H3	2.0592159817325708	11.038960791004394	3	10921	-8.9797448092718231
PDGFRB	A	H4	3.4167827762523983	11.102982856062829	7	14862	-7.6862000798104297
PDGFRB	A	H5	1.5579325585317974	10.967100816501958	3	12316	-9.4091682579701601
PDGFRB	A	H6	3.52443321396543	10.630159190887106	8	7206	-7.1057259769216756
PDGFRB	A	H7	2.9078797418318678	11.00225555416014	4	10933	-8.0943758123282716
PDGFRB	B	H46	4.0381822117936661	11.076326501124797	16	6738	-7.0381442893311306
PDGFRB	B	H49	0	10.613638322339346	0	1959	-10.613638322339346
PDGFRB	B	H51	0	11.309310127381019	0	3669	-11.309310127381019
PDGFRB	B	H53	3.8494319083932154	11.129276462582366	14	3608	-7.2798445541891503
PDGFRB	B	H55	3.5218494331901771	11.189808079865321	18	6379	-7.6679586466751442
PDGFRB	B	H67	3.3809146979704661	10.77052650782905	16	3928	-7.3896118098585841
PECAM1	A	AH1	9.9719231687461871	4.0371408027483247	3963	65	5.9347823659978625
PECAM1	A	D1	10.155691905523319	2.1533318773271404	1146	5	8.0023600281961791
PECAM1	A	D11	10.109065519327151	1.7707263779118461	802	2	8.3383391414153056
PECAM1	A	D2	9.4368841092909115	2.7839287194923408	764	24	6.6529553897985707
PECAM1	A	D3	9.7751677938128552	3.0430285981641259	688	19	6.7321391956487293
PECAM1	A	D4	9.2921227196621761	2.1232035134409881	510	7	7.1689192062211884
PECAM1	A	D5	9.3306508743086276	2.3747576969823352	177	4	6.955893177326292
PECAM1	A	D6	9.4229316672450008	3.5154560630716598	413	8	5.9074756041733405
PECAM1	A	D7	9.5251118395710872	3.8394577145313304	1585	19	5.6856541250397568
PECAM1	A	D8	9.1529144128436286	2.8141564037009963	4304	26	6.3387580091426319
PECAM1	A	H2	9.7005879409513316	2.7361355229884339	1209	23	6.9644524179628977
PECAM1	A	H3	9.8824722013530195	2.6762606911879501	893	28	7.206211510165069
PECAM1	A	H4	9.6013047822213036	1.2211777456930868	561	9	8.3801270365282168
PECAM1	A	H5	9.8394002867947243	1.095723365730384	1412	7	8.7436769210643401
PECAM1	A	H6	10.452293444265775	2.1033316108876337	1066	15	8.3489618333781408
PECAM1	A	H7	9.5738399907657623	1.4263826992651158	468	9	8.1474572915006469
PECAM1	B	H46	9.4945485379383339	2.6882515660819815	747	17	6.8062969718563524
PECAM1	B	H49	9.4730411847044316	1.3777386273544003	358	2	8.0953025573500312
PECAM1	B	H51	9.2045703424608796	2.3641062701421447	194	6	6.8404640723187349
PECAM1	B	H53	9.3626061794180782	3.1806751928813619	686	13	6.1819309865367167
PECAM1	B	H55	9.5733508100180291	2.4309510130215006	1306	12	7.1423997969965285
PECAM1	B	H67	9.5814994040328205	2.8524825863031684	1300	14	6.7290168177296525
RGS5	A	AH1	8.678951440815581	11.505449691091471	1615	12253	-2.8264982502758897
RGS5	A	D1	7.9168806369064813	10.0123495545925	242	1496	-2.0954689176860191
RGS5	A	D11	7.2769873866787487	10.235921420950104	112	999	-2.9589340342713557
RGS5	A	D2	8.7972567264590182	10.116677466435039	490	4522	-1.3194207399760209
RGS5	A	D3	7.1258069284945025	8.7729332292595075	109	1145	-1.647126300765005
RGS5	A	D4	8.5846311819793719	10.363332878836152	312	2745	-1.7787016968567801
RGS5	A	D5	8.2578413061989622	10.081093127513419	84	1034	-1.8232518213144573
RGS5	A	D6	6.9519835472056988	11.185764983615275	74	1785	-4.2337814364095765
RGS5	A	D7	6.7076545265067029	10.39651843629505	223	1922	-3.6888639097883473
RGS5	A	D8	8.2541993468841675	10.92627510535544	2305	8382	-2.6720757584712729
RGS5	A	H2	5.1444861689758001	10.046760735678458	50	4292	-4.9022745667026575
RGS5	A	H3	7.2174364484027498	10.360111719182052	140	6820	-3.1426752707793026
RGS5	A	H4	7.1074461425391737	10.228607525858845	99	8104	-3.121161383319671
RGS5	A	H5	5.6697103188405444	9.9427966790242408	77	6052	-4.2730863601836964
RGS5	A	H6	6.9746439843087664	10.094325825457853	95	4969	-3.1196818411490863
RGS5	A	H7	8.3060593246590173	10.233357939424364	194	6414	-1.9272986147653466
RGS5	B	H46	6.1182489306211396	9.7885923846129952	71	2758	-3.6703434539918556
RGS5	B	H49	4.3801237558692696	10.266701775024316	10	1540	-5.8865780191550465
RGS5	B	H51	7.3117592187865847	10.065107421679055	52	1548	-2.7533482028924707
RGS5	B	H53	7.0368399844451757	10.15996754279556	136	1842	-3.1231275583503839
RGS5	B	H55	5.5191111581505679	10.654914292347716	77	4402	-5.1358031341971477
RGS5	B	H67	4.546349786176072	9.2576958376814193	38	1375	-4.7113460515053474
VWF	A	AH1	11.060443478941243	4.4820070053880503	8432	90	6.5784364735531931
VWF	A	D1	10.756911447171619	1.2506074887792942	1739	2	9.5063039583923246
VWF	A	D11	11.321950762116138	2.2073886764242747	1860	3	9.1145620856918637
VWF	A	D2	11.154348006903184	3.2973205372121543	2515	36	7.8570274696910296
VWF	A	D3	10.923537842468971	3.6363397946213434	1526	30	7.2871980478476273
VWF	A	D4	11.19468321355335	3.4685582609941799	1909	21	7.7261249525591706
VWF	A	D5	10.732016162913474	4.7070234709906575	468	24	6.0249926919228169
VWF	A	D6	10.456371408489137	5.0708679389029587	846	25	5.3855034695861779
VWF	A	D7	10.57155328426256	3.8394577145313304	3276	19	6.7320955697312295
VWF	A	D8	10.972840155882354	4.2018778624718651	15215	75	6.7709622934104887
VWF	A	H2	11.708206382725209	4.0667303486737829	4866	64	7.6414760340514256
VWF	A	H3	12.448009488341672	3.7771192181369262	5291	66	8.6708902702047457
VWF	A	H4	11.612071102938264	2.7589999036420796	2263	39	8.8530711992961848
VWF	A	H5	11.970383538020506	2.0871739225379766	6190	20	9.8832096154825297
VWF	A	H6	11.826732617101408	2.371895290059336	2765	19	9.4548373270420711
VWF	A	H7	12.332127923938677	3.0554476734211584	3170	39	9.2766802505175185
VWF	B	H46	11.554467666733686	3.6101034289397989	3118	35	7.944364237793887
VWF	B	H49	10.979430515654348	4.086280444491333	1018	20	6.8931500711630154
VWF	B	H51	11.638836275653912	3.672834811288062	1050	17	7.9660014643658492
VWF	B	H53	11.101396316866602	5.0012676386639221	2292	50	6.1001286782026796
VWF	B	H55	11.180053774056551	3.8981643033109026	3981	38	7.2818894707456483
VWF	B	H67	11.194849974256588	3.7959021262265553	3981	29	7.3989478480300326
