## Supplementary Data 1 for "*IL18* and pyroptosis-related genes show contrasting expression in human cardiac pericytes and endothelial cells": fig1d_pc_summary.tsv

gene	direction	N	side	median	ci_low	ci_high	A_median	B_median	SCP_median	SCP_side	SCP_N	GSE_median	GSE_side	GSE_N
PECAM1	1	22	22	6.9601727976445948	6.7290168177296525	7.6507570337575501	7.0666858120920431	6.8233805220875432	8.357640513455193	42	42	6.0321178974296625	38	38
CDH5	1	22	22	7.1560544771689774	6.7528203327827701	7.3175569011417387	6.9504989290503723	7.2898486763659687	7.7286800060381857	42	42	6.2021413087905293	38	38
VWF	1	22	22	7.6838004933052986	7.026425882078069	8.3184458672852983	7.7915762111251006	7.34041865938784	9.0456469363495806	42	42	6.6538493928930933	38	38
RGS5	-1	22	22	-3.1204216122343782	-3.6796036818901015	-2.7127119806818718	-2.8927161422736227	-4.1908447527486015	-6.452252277293117	42	42	-4.7436629422006362	38	38
PDGFRB	-1	22	22	-7.8585122481441587	-8.3425900035943492	-7.428593024984032	-8.0626001144030788	-7.5287852282668641	-7.9383750090939591	42	42	-7.3707836055234823	38	38
KCNJ8	-1	22	22	-6.0266413195490429	-6.8115813310872957	-5.5540075502697306	-6.6973237730102753	-5.2364332017502626	-7.1497654221344753	42	42	-6.1353204712661471	38	38
