## Supplementary Data 1 for "*IL18* and pyroptosis-related genes show contrasting expression in human cardiac pericytes and endothelial cells": fig2_donor.tsv

cohort	donor	disease	gene	EC_nuclei	pericyte_nuclei	EC_count	pericyte_count	EC_library_total	pericyte_library_total	EC_L	pericyte_L	delta_L	count_class_EC	count_class_PC
SCP1303	P1290	dilated cardiomyopathy	IL18	1561	1030	3	25	2645613	1824750	1.0935281973954849	3.8777939993752621	-2.7842658019797772	1-3	>=4
SCP1303	P1300	dilated cardiomyopathy	IL18	2050	2791	10	78	2288768	3079131	2.4246971495491461	4.7187354736926181	-2.2940383241434721	>=4	>=4
SCP1303	P1304	dilated cardiomyopathy	IL18	2326	1153	11	37	2352171	1197687	2.505009485099194	4.9951624479937449	-2.4901529628945509	>=4	>=4
SCP1303	P1358	dilated cardiomyopathy	IL18	3923	2495	7	30	2253574	1498996	2.0377958599203745	4.3932374061977955	-2.355441546277421	>=4	>=4
SCP1303	P1371	dilated cardiomyopathy	IL18	2208	1398	4	12	1875054	1237690	1.6476699675054232	3.4189294733112376	-1.7712595058058145	>=4	>=4
SCP1303	P1422	hypertrophic cardiomyopathy	IL18	5258	2739	15	31	2404584	1276627	2.8556081012661063	4.6600808501328004	-1.8044727488666941	>=4	>=4
SCP1303	P1425	hypertrophic cardiomyopathy	IL18	2752	1432	0	0	2988106	1648741	0	0	0	0	0
SCP1303	P1430	dilated cardiomyopathy	IL18	1585	666	3	1	1801881	818845	1.4140959155159007	1.1513603097038609	0.26273560581203981	1-3	1-3
SCP1303	P1437	dilated cardiomyopathy	IL18	3601	2334	29	65	3586620	2190885	3.1835829124551753	4.9386798686762008	-1.7550969562210257	>=4	>=4
SCP1303	P1447	hypertrophic cardiomyopathy	IL18	1660	758	0	9	3197533	1746807	0	2.6211159595009934	-2.6211159595009934	0	>=4
SCP1303	P1462	hypertrophic cardiomyopathy	IL18	5101	1950	3	38	4009092	1941374	0.80595203633144563	4.3627339820474891	-3.5567819457160432	1-3	>=4
SCP1303	P1472	dilated cardiomyopathy	IL18	3911	2106	15	50	3313709	1890796	2.4664051837299388	4.7784130439669479	-2.3120078602370091	>=4	>=4
SCP1303	P1479	hypertrophic cardiomyopathy	IL18	4526	1860	12	21	4920529	2046880	1.7818893419107229	3.4930730264542942	-1.7111836845435715	>=4	>=4
SCP1303	P1504	dilated cardiomyopathy	IL18	1560	1118	20	22	952216	684474	4.4596701570707307	5.0505656559057481	-0.59089549883501746	>=4	>=4
SCP1303	P1508	hypertrophic cardiomyopathy	IL18	3033	1819	16	24	2288356	1061135	2.9985419773057256	4.561771638740316	-1.5632296614345904	>=4	>=4
SCP1303	P1510	hypertrophic cardiomyopathy	IL18	1378	1304	5	33	1777022	1440836	1.9311899124067688	4.5791421240644006	-2.6479522116576319	>=4	>=4
SCP1303	P1515	normal	IL18	2618	1903	10	66	3546863	2655119	1.9333432989926709	4.6925188654264103	-2.7591755664337394	>=4	>=4
SCP1303	P1516	normal	IL18	897	1272	8	23	797962	1162412	3.462777419838249	4.3775710713849243	-0.91479365154667525	>=4	>=4
SCP1303	P1539	normal	IL18	1989	1136	16	38	2742580	1722805	2.7727139508822871	4.5271361805701753	-1.7544222296878882	>=4	>=4
SCP1303	P1540	normal	IL18	1051	2291	7	44	965205	2435716	3.0448041985816778	4.2528170476650207	-1.2080128490833428	>=4	>=4
SCP1303	P1547	normal	IL18	1799	962	16	51	5114813	3326362	2.0455020697660453	4.0296353519130816	-1.9841332821470363	>=4	>=4
SCP1303	P1549	normal	IL18	1337	1547	2	0	1835415	2050773	1.0632763855642049	0	1.0632763855642049	1-3	0
SCP1303	P1558	normal	IL18	1145	993	6	31	2147162	1982670	1.9238665509704564	4.0561917146859843	-2.132325163715528	>=4	>=4
SCP1303	P1561	normal	IL18	2009	1287	30	116	4801129	3820651	2.8576885050484262	4.9709142870065417	-2.1132257819581155	>=4	>=4
SCP1303	P1582	normal	IL18	2828	4648	7	101	2344464	4934715	1.9948537869359479	4.4240648648509229	-2.4292110779149745	>=4	>=4
SCP1303	P1600	normal	IL18	2764	1846	19	52	3569732	2914739	2.66050161547843	4.2357548091616968	-1.5752531936832668	>=4	>=4
SCP1303	P1602	hypertrophic cardiomyopathy	IL18	1683	1995	5	9	827873	790344	2.8154880658541628	3.6308069190280174	-0.81531885317385466	>=4	>=4
SCP1303	P1603	normal	IL18	919	1036	2	14	705288	888024	1.9394977903469297	4.0674098081533367	-2.1279120178064073	1-3	>=4
SCP1303	P1606	dilated cardiomyopathy	IL18	1366	610	1	21	1868540	887564	0.61840518766331942	4.6241164345764929	-4.0057112469131733	1-3	>=4
SCP1303	P1610	normal	IL18	2068	1050	23	65	4954489	3055966	2.4962718007821869	4.4770212409867467	-1.98074944020456	>=4	>=4
SCP1303	P1617	dilated cardiomyopathy	IL18	3964	1474	7	42	4320176	1647465	1.3897343958209558	4.7275781450792262	-3.3378437492582704	>=4	>=4
SCP1303	P1622	normal	IL18	1371	821	1	35	1496304	1029045	0.73839032293942453	5.1297824340459517	-4.3913921111065273	1-3	>=4
SCP1303	P1630	hypertrophic cardiomyopathy	IL18	3737	1203	4	21	3378448	931859	1.1269567385629189	4.5567726168959615	-3.4298158783330424	>=4	>=4
SCP1303	P1631	hypertrophic cardiomyopathy	IL18	3488	1594	1	11	3964179	1887968	0.32453302959978542	2.7711185998952352	-2.4465855702954498	1-3	>=4
SCP1303	P1678	normal	IL18	1177	2961	10	99	1155848	3092888	3.2707765891367586	5.044783967053128	-1.7740073779163694	>=4	>=4
SCP1303	P1685	hypertrophic cardiomyopathy	IL18	2843	1807	2	30	2838706	1855226	0.76938784435699481	4.1018632238706001	-3.3324753795136051	1-3	>=4
SCP1303	P1702	normal	IL18	1071	1762	4	41	946747	1389917	2.3854292654499902	4.9306505026295158	-2.5452212371795255	>=4	>=4
SCP1303	P1707	hypertrophic cardiomyopathy	IL18	2689	1090	11	40	5752525	2307814	1.542111306664578	4.1963252864004561	-2.6542139797358781	>=4	>=4
SCP1303	P1718	normal	IL18	1369	918	1	36	2677050	1976928	0.4579047093925504	4.2637909748695115	-3.805886265476961	1-3	>=4
SCP1303	P1722	hypertrophic cardiomyopathy	IL18	5048	2834	10	27	4562975	2778684	1.674258452300992	3.4218063172443123	-1.7475478649433205	>=4	>=4
SCP1303	P1726	hypertrophic cardiomyopathy	IL18	1414	1917	9	20	1386307	1671323	2.9053640893679087	3.696724749569225	-0.79136066020131635	>=4	>=4
SCP1303	P1735	hypertrophic cardiomyopathy	IL18	2230	1394	0	1	4319830	3019129	0	0.412750482610511	-0.412750482610511	0	1-3
SCP1303	P1290	dilated cardiomyopathy	CASP1	1561	1030	11	0	2645613	1824750	2.3667632611797047	0	2.3667632611797047	>=4	0
SCP1303	P1300	dilated cardiomyopathy	CASP1	2050	2791	27	0	2288768	3079131	3.6777043718592322	0	3.6777043718592322	>=4	0
SCP1303	P1304	dilated cardiomyopathy	CASP1	2326	1153	28	2	2352171	1197687	3.689734860540244	1.4167778023451505	2.2729570581950935	>=4	1-3
SCP1303	P1358	dilated cardiomyopathy	CASP1	3923	2495	13	0	2253574	1498996	2.7588605846869454	0	2.7588605846869454	>=4	0
SCP1303	P1371	dilated cardiomyopathy	CASP1	2208	1398	23	0	1875054	1237690	3.7296956077935479	0	3.7296956077935479	>=4	0
SCP1303	P1422	hypertrophic cardiomyopathy	CASP1	5258	2739	13	0	2404584	1276627	2.679500492725118	0	2.679500492725118	>=4	0
SCP1303	P1425	hypertrophic cardiomyopathy	CASP1	2752	1432	24	0	2988106	1648741	3.175020501094119	0	3.175020501094119	>=4	0
SCP1303	P1430	dilated cardiomyopathy	CASP1	1585	666	27	3	1801881	818845	3.9985873938063654	2.2214740711549688	1.7771133226513969	>=4	1-3
SCP1303	P1437	dilated cardiomyopathy	CASP1	3601	2334	16	0	3586620	2190885	2.4491716519162363	0	2.4491716519162363	>=4	0
SCP1303	P1447	hypertrophic cardiomyopathy	CASP1	1660	758	15	0	3197533	1746807	2.5087117270811921	0	2.5087117270811921	>=4	0
SCP1303	P1462	hypertrophic cardiomyopathy	CASP1	5101	1950	28	1	4009092	1941374	2.997134322904401	0.59941216088059279	2.3977221620238081	>=4	1-3
SCP1303	P1472	dilated cardiomyopathy	CASP1	3911	2106	20	3	3313709	1890796	2.8146597223667165	1.3710755719004513	1.4435841504662652	>=4	1-3
SCP1303	P1479	hypertrophic cardiomyopathy	CASP1	4526	1860	54	0	4920529	2046880	3.5818850518508478	0	3.5818850518508478	>=4	0
SCP1303	P1504	dilated cardiomyopathy	CASP1	1560	1118	13	0	952216	684474	3.8730615995577473	0	3.8730615995577473	>=4	0
SCP1303	P1508	hypertrophic cardiomyopathy	CASP1	3033	1819	18	1	2288356	1061135	3.1482685507528503	0.95783079059516896	2.1904377601576814	>=4	1-3
SCP1303	P1510	hypertrophic cardiomyopathy	CASP1	1378	1304	20	1	1777022	1440836	3.6152732319762153	0.76046923030399538	2.8548040016722198	>=4	1-3
SCP1303	P1515	normal	CASP1	2618	1903	11	0	3546863	2655119	2.0360925611807543	0	2.0360925611807543	>=4	0
SCP1303	P1516	normal	CASP1	897	1272	1	0	797962	1162412	1.1719705795955591	0	1.1719705795955591	1-3	0
SCP1303	P1539	normal	CASP1	1989	1136	16	1	2742580	1722805	2.7727139508822871	0.66033424837623467	2.1123797025060518	>=4	1-3
SCP1303	P1540	normal	CASP1	1051	2291	7	0	965205	2435716	3.0448041985816778	0	3.0448041985816778	>=4	0
SCP1303	P1547	normal	CASP1	1799	962	33	0	5114813	3326362	2.8975983975081534	0	2.8975983975081534	>=4	0
SCP1303	P1549	normal	CASP1	1337	1547	11	0	1835415	2050773	2.8059517341145193	0	2.8059517341145193	>=4	0
SCP1303	P1558	normal	CASP1	1145	993	1	0	2147162	1982670	0.55162039882211289	0	0.55162039882211289	1-3	0
SCP1303	P1561	normal	CASP1	2009	1287	17	2	4801129	3820651	2.1829572438460958	0.60736203798877464	1.5755952058573213	>=4	1-3
SCP1303	P1582	normal	CASP1	2828	4648	13	0	2344464	4934715	2.7103882203720677	0	2.7103882203720677	>=4	0
SCP1303	P1600	normal	CASP1	2764	1846	17	0	3569732	2914739	2.5266353251801816	0	2.5266353251801816	>=4	0
SCP1303	P1602	hypertrophic cardiomyopathy	CASP1	1683	1995	7	0	827873	790344	3.2411389768316754	0	3.2411389768316754	>=4	0
SCP1303	P1603	normal	CASP1	919	1036	3	0	705288	888024	2.3933012843386905	0	2.3933012843386905	1-3	0
SCP1303	P1606	dilated cardiomyopathy	CASP1	1366	610	11	0	1868540	887564	2.7838650288389175	0	2.7838650288389175	>=4	0
SCP1303	P1610	normal	CASP1	2068	1050	52	2	4954489	3055966	3.5230013833901861	0.72635826945692405	2.7966431139332619	>=4	1-3
SCP1303	P1617	dilated cardiomyopathy	CASP1	3964	1474	49	2	4320176	1647465	3.6255195497344381	1.1466463186851177	2.4788732310493207	>=4	1-3
SCP1303	P1622	normal	CASP1	1371	821	6	0	1496304	1029045	2.3247761468355348	0	2.3247761468355348	>=4	0
SCP1303	P1630	hypertrophic cardiomyopathy	CASP1	3737	1203	42	0	3378448	931859	3.7475747129701129	0	3.7475747129701129	>=4	0
SCP1303	P1631	hypertrophic cardiomyopathy	CASP1	3488	1594	55	4	3964179	1887968	3.8947447638672017	1.6409355186054939	2.2538092452617073	>=4	>=4
SCP1303	P1678	normal	CASP1	1177	2961	11	2	1155848	3092888	3.3946269466850416	0.719529399284351	2.6750975474006906	>=4	1-3
SCP1303	P1685	hypertrophic cardiomyopathy	CASP1	2843	1807	12	0	2838706	1855226	2.3860599437166261	0	2.3860599437166261	>=4	0
SCP1303	P1702	normal	CASP1	1071	1762	7	0	946747	1389917	3.0693135644872682	0	3.0693135644872682	>=4	0
SCP1303	P1707	hypertrophic cardiomyopathy	CASP1	2689	1090	40	0	5752525	2307814	2.9915841119425264	0	2.9915841119425264	>=4	0
SCP1303	P1718	normal	CASP1	1369	918	17	0	2677050	1976928	2.8777979568709102	0	2.8777979568709102	>=4	0
SCP1303	P1722	hypertrophic cardiomyopathy	CASP1	5048	2834	48	1	4562975	2778684	3.5260002781807804	0.4434820989823578	3.0825181791984222	>=4	1-3
SCP1303	P1726	hypertrophic cardiomyopathy	CASP1	1414	1917	16	6	1386307	1671323	3.6486328392507419	2.1984848313667551	1.4501480078839868	>=4	>=4
SCP1303	P1735	hypertrophic cardiomyopathy	CASP1	2230	1394	70	0	4319830	3019129	4.1047007580249897	0	4.1047007580249897	>=4	0
SCP1303	P1290	dilated cardiomyopathy	CASP4	1561	1030	214	55	2645613	1824750	6.3555911728294543	4.9607487058224971	1.3948424670069572	>=4	>=4
SCP1303	P1300	dilated cardiomyopathy	CASP4	2050	2791	265	91	2288768	3079131	6.8676841716125949	4.9332795817001038	1.9344045899124911	>=4	>=4
SCP1303	P1304	dilated cardiomyopathy	CASP4	2326	1153	254	37	2352171	1197687	6.7679903593045481	4.9951624479937449	1.7728279113108032	>=4	>=4
SCP1303	P1358	dilated cardiomyopathy	CASP4	3923	2495	261	17	2253574	1498996	6.8680944833493234	3.6253785345271705	3.2427159488221529	>=4	>=4
SCP1303	P1371	dilated cardiomyopathy	CASP4	2208	1398	173	29	1875054	1237690	6.54324854802997	4.6106260114829691	1.9326225365470009	>=4	>=4
SCP1303	P1422	hypertrophic cardiomyopathy	CASP4	5258	2739	148	11	2404584	1276627	5.9669174024632516	3.2655052644776568	2.7014121379855949	>=4	>=4
SCP1303	P1425	hypertrophic cardiomyopathy	CASP4	2752	1432	328	52	2988106	1648741	6.791404237579485	5.0241076256261605	1.7672966119533244	>=4	>=4
SCP1303	P1430	dilated cardiomyopathy	CASP4	1585	666	283	36	1801881	818845	7.3043111288299798	5.4907101716066649	1.8136009572233149	>=4	>=4
SCP1303	P1437	dilated cardiomyopathy	CASP4	3601	2334	278	56	3586620	2190885	6.2948100728005416	4.7312075235093785	1.5636025492911632	>=4	>=4
SCP1303	P1447	hypertrophic cardiomyopathy	CASP4	1660	758	302	47	3197533	1746807	6.5766402418176391	4.8025156002579967	1.7741246415596423	>=4	>=4
SCP1303	P1462	hypertrophic cardiomyopathy	CASP4	5101	1950	387	44	4009092	1941374	6.607782819586328	4.5646440241235373	2.0431387954627902	>=4	>=4
SCP1303	P1472	dilated cardiomyopathy	CASP4	3911	2106	255	28	3313709	1890796	6.284533485751826	3.9826356939999501	2.3018977917518759	>=4	>=4
SCP1303	P1479	hypertrophic cardiomyopathy	CASP4	4526	1860	650	49	4920529	2046880	7.0563626176802829	4.6403243550751609	2.416038262605122	>=4	>=4
SCP1303	P1504	dilated cardiomyopathy	CASP4	1560	1118	84	8	952216	684474	6.4792189001661766	3.6653708243036629	2.8138480758625137	>=4	>=4
SCP1303	P1508	hypertrophic cardiomyopathy	CASP4	3033	1819	262	4	2288356	1061135	6.8516575440538201	2.2538527462412539	4.5978047978125662	>=4	>=4
SCP1303	P1510	hypertrophic cardiomyopathy	CASP4	1378	1304	162	34	1777022	1440836	6.5261276076775321	4.6204345970937526	1.9056930105837795	>=4	>=4
SCP1303	P1515	normal	CASP4	2618	1903	359	92	3546863	2655119	6.6754800742124161	5.1558321019058937	1.5196479723065224	>=4	>=4
SCP1303	P1516	normal	CASP4	897	1272	59	12	797962	1162412	6.227632460879259	3.501230479113965	2.7264019817652945	>=4	>=4
SCP1303	P1539	normal	CASP4	1989	1136	227	41	2742580	1722805	6.3883407531955356	4.6321750505704271	1.7561657026251083	>=4	>=4
SCP1303	P1540	normal	CASP4	1051	2291	69	71	965205	2435716	6.1796584219685053	4.9140640665082964	1.2655943554602089	>=4	>=4
SCP1303	P1547	normal	CASP4	1799	962	387	99	5114813	3326362	6.2604508383220709	4.9430888772529675	1.3173619610691034	>=4	>=4
SCP1303	P1549	normal	CASP4	1337	1547	204	65	1835415	2050773	6.809241112912841	5.031014250548103	1.7782268623647379	>=4	>=4
SCP1303	P1558	normal	CASP4	1145	993	172	65	2147162	1982670	6.3417321075442432	5.07827140724687	1.2634607002973732	>=4	>=4
SCP1303	P1561	normal	CASP4	2009	1287	566	82	4801129	3820651	6.893470678300158	4.4894344599629372	2.4040362183372208	>=4	>=4
SCP1303	P1582	normal	CASP4	2828	4648	169	72	2344464	4934715	6.1914976439020153	3.9625960570162051	2.2289015868858102	>=4	>=4
SCP1303	P1600	normal	CASP4	2764	1846	219	52	3569732	2914739	5.9622978318530535	4.2357548091616968	1.7265430226913567	>=4	>=4
SCP1303	P1602	hypertrophic cardiomyopathy	CASP4	1683	1995	47	14	827873	790344	5.8522983552094461	4.2260310693401868	1.6262672858692593	>=4	>=4
SCP1303	P1603	normal	CASP4	919	1036	40	19	705288	888024	5.850859922667432	4.4851574644539296	1.3657024582135024	>=4	>=4
SCP1303	P1606	dilated cardiomyopathy	CASP4	1366	610	191	4	1868540	887564	6.6895625773463125	2.4611925363863949	4.2283700409599181	>=4	>=4
SCP1303	P1610	normal	CASP4	2068	1050	448	55	4954489	3055966	6.5144860240130988	4.2477439327788611	2.2667420912342378	>=4	>=4
SCP1303	P1617	dilated cardiomyopathy	CASP4	3964	1474	429	42	4320176	1647465	6.6481995142130152	4.7275781450792262	1.920621369133789	>=4	>=4
SCP1303	P1622	normal	CASP4	1371	821	117	26	1496304	1029045	6.3072949373021192	4.7151325613649213	1.5921623759371979	>=4	>=4
SCP1303	P1630	hypertrophic cardiomyopathy	CASP4	3737	1203	307	10	3378448	931859	6.521523923405935	3.5522832703070204	2.9692406530989146	>=4	>=4
SCP1303	P1631	hypertrophic cardiomyopathy	CASP4	3488	1594	566	34	3964179	1887968	7.1677053336995105	4.2485940219916865	2.919111311707824	>=4	>=4
SCP1303	P1678	normal	CASP4	1177	2961	108	30	1155848	3092888	6.561293925795928	3.4194947039741743	3.1417992218217536	>=4	>=4
SCP1303	P1685	hypertrophic cardiomyopathy	CASP4	2843	1807	202	29	2838706	1855226	6.1731111009563007	4.055848012734331	2.1172630882219696	>=4	>=4
SCP1303	P1702	normal	CASP4	1071	1762	59	12	946747	1389917	5.9845587133540157	3.268076378913745	2.7164823344402707	>=4	>=4
SCP1303	P1707	hypertrophic cardiomyopathy	CASP4	2689	1090	486	29	5752525	2307814	6.4175933018019684	3.7619239202579178	2.6556693815440502	>=4	>=4
SCP1303	P1718	normal	CASP4	1369	918	362	36	2677050	1976928	7.0898315152090978	4.2637909748695115	2.8260405403395863	>=4	>=4
SCP1303	P1722	hypertrophic cardiomyopathy	CASP4	5048	2834	460	54	4562975	2778684	6.6697556183364153	4.3528757295622444	2.3168798887741708	>=4	>=4
SCP1303	P1726	hypertrophic cardiomyopathy	CASP4	1414	1917	93	27	1386307	1671323	6.0892588920190844	4.1005459965531506	1.9887128954659341	>=4	>=4
SCP1303	P1735	hypertrophic cardiomyopathy	CASP4	2230	1394	493	66	4319830	3019129	6.8470556091544923	4.5147919614117242	2.3322636477427681	>=4	>=4
SCP1303	P1290	dilated cardiomyopathy	GSDMD	1561	1030	40	4	2645613	1824750	4.0107233927092869	1.6744973091985658	2.3362260835107209	>=4	>=4
SCP1303	P1300	dilated cardiomyopathy	GSDMD	2050	2791	55	3	2288768	3079131	4.6456091755748563	0.98134186056028605	3.6642673150145706	>=4	1-3
SCP1303	P1304	dilated cardiomyopathy	GSDMD	2326	1153	62	11	2352171	1197687	4.773923969074569	3.348284768251689	1.42563920082288	>=4	>=4
SCP1303	P1358	dilated cardiomyopathy	GSDMD	3923	2495	29	0	2253574	1498996	3.7937344491559992	0	3.7937344491559992	>=4	0
SCP1303	P1371	dilated cardiomyopathy	GSDMD	2208	1398	42	2	1875054	1237690	4.5483968513007405	1.3873148452491657	3.1610820060515747	>=4	1-3
SCP1303	P1422	hypertrophic cardiomyopathy	GSDMD	5258	2739	52	3	2404584	1276627	4.499868984354559	1.7441363178563858	2.7557326664981732	>=4	1-3
SCP1303	P1425	hypertrophic cardiomyopathy	GSDMD	2752	1432	53	1	2988106	1648741	4.2278171442268482	0.68394199631425256	3.5438751479125958	>=4	1-3
SCP1303	P1430	dilated cardiomyopathy	GSDMD	1585	666	48	4	1801881	818845	4.788624592616185	2.5570251033683982	2.2315994892477868	>=4	>=4
SCP1303	P1437	dilated cardiomyopathy	GSDMD	3601	2334	37	0	3586620	2190885	3.5003073933782241	0	3.5003073933782241	>=4	0
SCP1303	P1447	hypertrophic cardiomyopathy	GSDMD	1660	758	70	7	3197533	1746807	4.5167638721459671	2.3240362432638495	2.1927276288821176	>=4	>=4
SCP1303	P1462	hypertrophic cardiomyopathy	GSDMD	5101	1950	61	1	4009092	1941374	4.0192940740565781	0.59941216088059279	3.4198819131759852	>=4	1-3
SCP1303	P1472	dilated cardiomyopathy	GSDMD	3911	2106	65	1	3313709	1890796	4.3656563034120648	0.61247308537664913	3.753183218035415	>=4	1-3
SCP1303	P1479	hypertrophic cardiomyopathy	GSDMD	4526	1860	115	6	4920529	2046880	4.6071214160166321	1.9750029928284685	2.6321184231881638	>=4	>=4
SCP1303	P1504	dilated cardiomyopathy	GSDMD	1560	1118	12	12	952216	684474	3.7657662695230512	4.2119241434974697	-0.44615787397441808	>=4	>=4
SCP1303	P1508	hypertrophic cardiomyopathy	GSDMD	3033	1819	47	3	2288356	1061135	4.4288634460578846	1.9362747751768845	2.4925886708810001	>=4	1-3
SCP1303	P1510	hypertrophic cardiomyopathy	GSDMD	1378	1304	32	7	1777022	1440836	4.2485086889171733	2.5504797606199814	1.6980289282971921	>=4	>=4
SCP1303	P1515	normal	GSDMD	2618	1903	48	10	3546863	2655119	3.8612691204382736	2.2528726457597519	1.6083964746785218	>=4	>=4
SCP1303	P1516	normal	GSDMD	897	1272	9	3	797962	1162412	3.6180897461837489	1.8402982700184147	1.7777914761653342	>=4	1-3
SCP1303	P1539	normal	GSDMD	1989	1136	41	5	2742580	1722805	3.9954327059023607	1.9643038879737904	2.03112881792857	>=4	>=4
SCP1303	P1540	normal	GSDMD	1051	2291	10	8	965205	2435716	3.5059535848555812	2.0991117553861498	1.4068418294694314	>=4	>=4
SCP1303	P1547	normal	GSDMD	1799	962	84	7	5114813	3326362	4.1229118614568128	1.6343149917600914	2.4885968696967211	>=4	>=4
SCP1303	P1549	normal	GSDMD	1337	1547	23	1	1835415	2050773	3.7582206460515266	0.57300702797843839	3.1852136180730883	>=4	1-3
SCP1303	P1558	normal	GSDMD	1145	993	38	0	2147162	1982670	4.2247950578478246	0	4.2247950578478246	>=4	0
SCP1303	P1561	normal	GSDMD	2009	1287	91	7	4801129	3820651	4.3185970530354663	1.5018969134073643	2.816700139628102	>=4	>=4
SCP1303	P1582	normal	GSDMD	2828	4648	43	4	2344464	4934715	4.2735963949331408	0.85645494529897626	3.417141449634165	>=4	>=4
SCP1303	P1600	normal	GSDMD	2764	1846	55	0	3569732	2914739	4.0362676209172967	0	4.0362676209172967	>=4	0
SCP1303	P1602	hypertrophic cardiomyopathy	GSDMD	1683	1995	13	2	827873	790344	4.0620259805174914	1.8198903585897384	2.2421356219277531	>=4	1-3
SCP1303	P1603	normal	GSDMD	919	1036	14	3	705288	888024	4.3819787357209439	2.1303665515221768	2.2516121841987671	>=4	1-3
SCP1303	P1606	dilated cardiomyopathy	GSDMD	1366	610	43	12	1868540	887564	4.5857208871367465	3.859984629495639	0.72573625764110705	>=4	>=4
SCP1303	P1610	normal	GSDMD	2068	1050	86	17	4954489	3055966	4.1983366705383318	2.7143310580783933	1.4840056124599386	>=4	>=4
SCP1303	P1617	dilated cardiomyopathy	GSDMD	3964	1474	91	7	4320176	1647465	4.4636196225665392	2.3920294535566624	2.0715901690098768	>=4	>=4
SCP1303	P1622	normal	GSDMD	1371	821	28	1	1496304	1029045	4.3010589720472296	0.97949478895399444	3.3215641830932352	>=4	1-3
SCP1303	P1630	hypertrophic cardiomyopathy	GSDMD	3737	1203	59	2	3378448	931859	4.2066151034471275	1.6536321408628989	2.5529829625842289	>=4	1-3
SCP1303	P1631	hypertrophic cardiomyopathy	GSDMD	3488	1594	118	11	3964179	1887968	4.9432915708349894	2.7711185998952352	2.1721729709397541	>=4	>=4
SCP1303	P1678	normal	GSDMD	1177	2961	16	6	1155848	3092888	3.8916768453801409	1.5557839914763629	2.3358928539037773	>=4	>=4
SCP1303	P1685	hypertrophic cardiomyopathy	GSDMD	2843	1807	78	10	2838706	1855226	4.8317408840022376	2.6758563166931757	2.1558845673090619	>=4	>=4
SCP1303	P1702	normal	GSDMD	1071	1762	20	5	946747	1389917	4.4676034580240209	2.2007984579809392	2.2668050000430817	>=4	>=4
SCP1303	P1707	hypertrophic cardiomyopathy	GSDMD	2689	1090	104	7	5752525	2307814	4.2539149727016001	2.0119154277735638	2.2419995449280363	>=4	>=4
SCP1303	P1718	normal	GSDMD	1369	918	51	1	2677050	1976928	4.3255893956787466	0.59056400010169308	3.7350253955770536	>=4	1-3
SCP1303	P1722	hypertrophic cardiomyopathy	GSDMD	5048	2834	108	11	4562975	2778684	4.6246138044404397	2.3099644215224258	2.3146493829180139	>=4	>=4
SCP1303	P1726	hypertrophic cardiomyopathy	GSDMD	1414	1917	20	14	1386307	1671323	3.9473686933923697	3.2290644989429742	0.71830419444939553	>=4	>=4
SCP1303	P1735	hypertrophic cardiomyopathy	GSDMD	2230	1394	94	22	4319830	3019129	4.5084359775566538	3.0508272592002963	1.4576087183563575	>=4	>=4
GSE183852_Nuclei	H_ZC-11-292	Donor	IL18	1442	690	12	8	2093395	889531	2.7511027259727951	3.320990517212675	-0.56988779123987987	>=4	>=4
GSE183852_Nuclei	H_ZC-LVAD	DCM	IL18	621	245	2	3	885919	311015	1.7037841041983659	3.4122174794858293	-1.7084333752874634	1-3	1-3
GSE183852_Nuclei	TWCM-10-5	DCM	IL18	197	88	0	0	285366	114383	0	0	0	0	0
GSE183852_Nuclei	TWCM-10-68	Donor	IL18	618	820	3	19	1142158	1363745	1.8586203461135975	3.9003570928220399	-2.0417367467084424	1-3	>=4
GSE183852_Nuclei	TWCM-11-103	Donor	IL18	386	342	0	0	518445	430794	0	0	0	0	0
GSE183852_Nuclei	TWCM-11-104	Donor	IL18	1307	560	10	11	3558889	1406468	1.9297401288080096	3.1409438188648848	-1.2112036900568752	>=4	>=4
GSE183852_Nuclei	TWCM-11-192	Donor	IL18	575	828	3	13	852496	1224404	2.1760284888180537	3.53821663690045	-1.3621881480823963	1-3	>=4
GSE183852_Nuclei	TWCM-11-256	Donor	IL18	1331	725	10	11	2315284	1218590	2.4111888229339966	3.3257930991627069	-0.91460427622871043	>=4	>=4
GSE183852_Nuclei	TWCM-11-264	Donor	IL18	914	784	9	8	1954387	1676195	2.4867206768749064	2.5292498489911122	-0.042529172116205702	>=4	>=4
GSE183852_Nuclei	TWCM-11-3	DCM	IL18	586	97	3	0	823451	114342	2.2151206760392808	0	2.2151206760392808	1-3	0
GSE183852_Nuclei	TWCM-11-41	Donor	IL18	222	174	1	1	275178	215024	2.2122616057522557	2.4984152102621189	-0.2861536045098631	1-3	1-3
GSE183852_Nuclei	TWCM-11-42	Donor	IL18	1264	962	6	7	2353868	1732983	1.8274109282438928	2.3332170295743726	-0.50580610133047998	>=4	>=4
GSE183852_Nuclei	TWCM-11-74	Donor	IL18	628	699	1	8	1199834	1430155	0.87455984252953201	2.7211099695794001	-1.8465501270498681	1-3	>=4
GSE183852_Nuclei	TWCM-11-78	Donor	IL18	1949	992	20	11	3775532	1863410	2.6547257729829368	2.7872560959450978	-0.132530322962161	>=4	>=4
GSE183852_Nuclei	TWCM-11-82	Donor	IL18	589	852	0	8	904764	1212600	0	2.9255046467616745	-2.9255046467616745	0	>=4
GSE183852_Nuclei	TWCM-11-93	DCM	IL18	1005	269	0	2	1717267	380011	0	2.646855156146779	-2.646855156146779	0	1-3
GSE183852_Nuclei	TWCM-13-1	Donor	IL18	1421	805	8	16	2822079	1588757	1.9391473982244136	3.4686831441314911	-1.5295357459070775	>=4	>=4
GSE183852_Nuclei	TWCM-13-101	Donor	IL18	318	202	0	0	408479	263066	0	0	0	0	0
GSE183852_Nuclei	TWCM-13-102	DCM	IL18	596	347	0	4	967529	477150	0	3.2300658766104129	-3.2300658766104129	0	>=4
GSE183852_Nuclei	TWCM-13-104	Donor	IL18	1049	479	7	7	2761716	1281183	1.821569811425749	2.6923603169327044	-0.87079050550695536	>=4	>=4
GSE183852_Nuclei	TWCM-13-132	Donor	IL18	871	497	3	2	1275391	708327	1.7451167599830959	1.9349144975359276	-0.18979773755283141	1-3	1-3
GSE183852_Nuclei	TWCM-13-152	Donor	IL18	1358	1173	6	27	2579207	2166808	1.7339167370901289	3.7506842795242239	-2.0167675424340956	>=4	>=4
GSE183852_Nuclei	TWCM-13-168	Donor	IL18	1134	1599	9	40	2722775	4097884	2.1061644496079888	3.4277583796817379	-1.3215939300737491	>=4	>=4
GSE183852_Nuclei	TWCM-13-17	DCM	IL18	363	115	0	0	499069	144406	0	0	0	0	0
GSE183852_Nuclei	TWCM-13-181	DCM	IL18	3254	747	13	14	5151140	1073541	1.8170965050101948	3.8115691715109503	-1.9944726665007559	>=4	>=4
GSE183852_Nuclei	TWCM-13-192	Donor	IL18	1901	1066	18	27	3746625	2074982	2.5371280265767036	3.8086075719692309	-1.2714795453925274	>=4	>=4
GSE183852_Nuclei	TWCM-13-198	Donor	IL18	661	509	2	10	1111297	784987	1.4852716829311945	3.7802118652379879	-2.2949401823067936	1-3	>=4
GSE183852_Nuclei	TWCM-13-208	DCM	IL18	1035	533	2	8	1744952	807749	1.101759875973134	3.4467943915581585	-2.3450345155850245	1-3	>=4
GSE183852_Nuclei	TWCM-13-235	Donor	IL18	1083	1025	3	12	1808077	1509500	1.4110038819330246	3.1618316181125103	-1.7508277361794855	1-3	>=4
GSE183852_Nuclei	TWCM-13-285	DCM	IL18	957	344	1	4	1556816	517145	0.71574989903681496	3.1267704716596998	-2.4110205726228853	1-3	>=4
GSE183852_Nuclei	TWCM-13-36	Donor	IL18	1333	569	9	6	2248606	903799	2.3226434245959533	2.9333165960546959	-0.61067317145874256	>=4	>=4
GSE183852_Nuclei	TWCM-13-47	DCM	IL18	428	134	0	1	742924	207913	0	2.5384646759158418	-2.5384646759158418	0	1-3
GSE183852_Nuclei	TWCM-13-80	Donor	IL18	822	935	2	12	1544156	1778254	1.1986235973626855	2.9538597653995322	-1.7552361680368469	1-3	>=4
GSE183852_Nuclei	TWCM-13-84	DCM	IL18	372	173	2	3	578076	240724	2.1569637117418043	3.750864267403526	-1.5939005556617216	1-3	1-3
GSE183852_Nuclei	TWCM-13-96	Donor	IL18	1153	843	6	9	2131226	1556732	1.9317893057397972	2.7615707922028858	-0.82978148646308814	>=4	>=4
GSE183852_Nuclei	TWCM-14-173	Donor	IL18	1035	1022	5	21	2204249	2077278	1.7085608406787047	3.4737068573220902	-1.7651460166433854	>=4	>=4
GSE183852_Nuclei	TWCM-LVAD2	DCM	IL18	1166	305	6	3	2554245	562254	1.743743614485521	2.6634964640302554	-0.91975284954473435	>=4	1-3
GSE183852_Nuclei	TWCM-LVAD3	DCM	IL18	2085	586	10	8	3898935	1018468	1.8338223327247405	3.1464817265216056	-1.3126593937968654	>=4	>=4
GSE183852_Nuclei	H_ZC-11-292	Donor	CASP1	1442	690	78	2	2093395	889531	5.2577668112676168	1.6997185586324639	3.5580482526351527	>=4	1-3
GSE183852_Nuclei	H_ZC-LVAD	DCM	CASP1	621	245	31	1	885919	311015	5.1696008536969655	2.0756281251208688	3.0939727285760967	>=4	1-3
GSE183852_Nuclei	TWCM-10-5	DCM	CASP1	197	88	17	0	285366	114383	5.9205938864861505	0	5.9205938864861505	>=4	0
GSE183852_Nuclei	TWCM-10-68	Donor	CASP1	618	820	43	1	1142158	1363745	5.2723230168056787	0.79350049936547551	4.4788225174402037	>=4	1-3
GSE183852_Nuclei	TWCM-11-103	Donor	CASP1	386	342	11	0	518445	430794	4.4736112078949857	0	4.4736112078949857	>=4	0
GSE183852_Nuclei	TWCM-11-104	Donor	CASP1	1307	560	47	0	3558889	1406468	3.8284659198288278	0	3.8284659198288278	>=4	0
GSE183852_Nuclei	TWCM-11-192	Donor	CASP1	575	828	18	0	852496	1224404	4.4669186684674171	0	4.4669186684674171	>=4	0
GSE183852_Nuclei	TWCM-11-256	Donor	CASP1	1331	725	64	3	2315284	1218590	4.8400803385192193	1.7915480740035714	3.0485322645156478	>=4	1-3
GSE183852_Nuclei	TWCM-11-264	Donor	CASP1	914	784	34	2	1954387	1676195	4.2013797353773619	1.1330233003349224	3.0683564350424395	>=4	1-3
GSE183852_Nuclei	TWCM-11-3	DCM	CASP1	586	97	23	2	823451	114342	4.8545557989984687	4.2087814196015119	0.64577437939695681	>=4	1-3
GSE183852_Nuclei	TWCM-11-41	Donor	CASP1	222	174	3	1	275178	215024	3.5731362778298497	2.4984152102621189	1.0747210675677308	1-3	1-3
GSE183852_Nuclei	TWCM-11-42	Donor	CASP1	1264	962	60	5	2353868	1732983	4.7273737331569574	1.9579883199979708	2.7693854131589868	>=4	>=4
GSE183852_Nuclei	TWCM-11-74	Donor	CASP1	628	699	16	2	1199834	1430155	3.8414879168481031	1.2621022550336811	2.5793856618144222	>=4	1-3
GSE183852_Nuclei	TWCM-11-78	Donor	CASP1	1949	992	109	3	3775532	1863410	4.9006303365077688	1.3840230795360711	3.5166072569716977	>=4	1-3
GSE183852_Nuclei	TWCM-11-82	Donor	CASP1	589	852	21	2	904764	1212600	4.597559334523579	1.4056376348511657	3.1919216996724131	>=4	1-3
GSE183852_Nuclei	TWCM-11-93	DCM	CASP1	1005	269	33	0	1717267	380011	4.3374671093891539	0	4.3374671093891539	>=4	0
GSE183852_Nuclei	TWCM-13-1	Donor	CASP1	1421	805	55	5	2822079	1588757	4.3567902022621423	2.05210783799666	2.3046823642654823	>=4	>=4
GSE183852_Nuclei	TWCM-13-101	Donor	CASP1	318	202	11	2	408479	263066	4.8037007403989316	3.1047819555868608	1.6989187848120708	>=4	1-3
GSE183852_Nuclei	TWCM-13-102	DCM	CASP1	596	347	42	1	967529	477150	5.4727980978007356	1.6303015570361477	3.8424965407645888	>=4	1-3
GSE183852_Nuclei	TWCM-13-104	Donor	CASP1	1049	479	47	1	2761716	1281183	4.1713993633665316	0.83230562625091831	3.3390937371156131	>=4	1-3
GSE183852_Nuclei	TWCM-13-132	Donor	CASP1	871	497	51	3	1275391	708327	5.3571204368131191	2.388281025233967	2.9688394115791521	>=4	1-3
GSE183852_Nuclei	TWCM-13-152	Donor	CASP1	1358	1173	64	3	2579207	2166808	4.6900722175913572	1.2537019513581249	3.4363702662332325	>=4	1-3
GSE183852_Nuclei	TWCM-13-168	Donor	CASP1	1134	1599	52	2	2722775	4097884	4.328991717890184	0.57342956009511603	3.755562157795068	>=4	1-3
GSE183852_Nuclei	TWCM-13-17	DCM	CASP1	363	115	14	0	499069	144406	4.8605771634009995	0	4.8605771634009995	>=4	0
GSE183852_Nuclei	TWCM-13-181	DCM	CASP1	3254	747	216	4	5151140	1073541	5.4239971180919451	2.2406157148636474	3.1833814032282977	>=4	>=4
GSE183852_Nuclei	TWCM-13-192	Donor	CASP1	1901	1066	107	7	3746625	2074982	4.8855273377084023	2.12879596010132	2.7567313776070823	>=4	>=4
GSE183852_Nuclei	TWCM-13-198	Donor	CASP1	661	509	20	1	1111297	784987	4.2476988740045618	1.1851729000393454	3.0625259739652164	>=4	1-3
GSE183852_Nuclei	TWCM-13-208	DCM	CASP1	1035	533	66	5	1744952	807749	5.2788541918184828	2.8460001395759882	2.4328540522424942	>=4	>=4
GSE183852_Nuclei	TWCM-13-235	Donor	CASP1	1083	1025	63	8	1808077	1509500	5.1636456029473452	2.6552987307659537	2.5083468721813915	>=4	>=4
GSE183852_Nuclei	TWCM-13-285	DCM	CASP1	957	344	67	0	1556816	517145	5.4606297600328633	0	5.4606297600328633	>=4	0
GSE183852_Nuclei	TWCM-13-36	Donor	CASP1	1333	569	59	4	2248606	903799	4.7675742093557485	2.439825980282242	2.3277482290735065	>=4	>=4
GSE183852_Nuclei	TWCM-13-47	DCM	CASP1	428	134	31	1	742924	207913	5.4170765851533025	2.5384646759158418	2.8786119092374607	>=4	1-3
GSE183852_Nuclei	TWCM-13-80	Donor	CASP1	822	935	36	5	1544156	1778254	4.6036979451638604	1.9304522908850132	2.6732456542788472	>=4	>=4
GSE183852_Nuclei	TWCM-13-84	DCM	CASP1	372	173	18	0	578076	240724	5.006198112323248	0	5.006198112323248	>=4	0
GSE183852_Nuclei	TWCM-13-96	Donor	CASP1	1153	843	33	2	2131226	1556732	4.0429984312458371	1.1920316734399476	2.8509667578058897	>=4	1-3
GSE183852_Nuclei	TWCM-14-173	Donor	CASP1	1035	1022	44	3	2204249	2077278	4.3896664194491688	1.2893609516790667	3.1003054677701023	>=4	1-3
GSE183852_Nuclei	TWCM-LVAD2	DCM	CASP1	1166	305	56	3	2554245	562254	4.51880494710303	2.6634964640302554	1.8553084830727744	>=4	1-3
GSE183852_Nuclei	TWCM-LVAD3	DCM	CASP1	2085	586	68	1	3898935	1018468	4.2048183923988232	0.98686006316591557	3.2179583292329075	>=4	1-3
GSE183852_Nuclei	H_ZC-11-292	Donor	CASP4	1442	690	244	35	2093395	889531	6.877217569471596	5.3343743760508602	1.5428431934207358	>=4	>=4
GSE183852_Nuclei	H_ZC-LVAD	DCM	CASP4	621	245	101	12	885919	311015	6.8455641657963424	5.3068217396058737	1.5387424261904687	>=4	>=4
GSE183852_Nuclei	TWCM-10-5	DCM	CASP4	197	88	40	2	285366	114383	7.1412985977045125	4.2082921758270579	2.9330064218774545	>=4	1-3
GSE183852_Nuclei	TWCM-10-68	Donor	CASP4	618	820	135	17	1142158	1363745	6.8972078338867169	3.751214491746413	3.1459933421403043	>=4	>=4
GSE183852_Nuclei	TWCM-11-103	Donor	CASP4	386	342	48	1	518445	430794	6.5481985563467378	1.7317459119425973	4.8164526444041407	>=4	1-3
GSE183852_Nuclei	TWCM-11-104	Donor	CASP4	1307	560	337	32	3558889	1406468	6.5803335419332871	4.5699788235334839	2.0103547183998032	>=4	>=4
GSE183852_Nuclei	TWCM-11-192	Donor	CASP4	575	828	85	16	852496	1224404	6.6540232033819438	3.8143024953292697	2.8397207080526741	>=4	>=4
GSE183852_Nuclei	TWCM-11-256	Donor	CASP4	1331	725	233	16	2315284	1218590	6.6672620482521934	3.8206822962393638	2.8465797520128291	>=4	>=4
GSE183852_Nuclei	TWCM-11-264	Donor	CASP4	914	784	185	30	1954387	1676195	6.5798263427247941	4.2401371470553526	2.3396891956694414	>=4	>=4
GSE183852_Nuclei	TWCM-11-3	DCM	CASP4	586	97	115	1	823451	114342	7.1360288688664024	3.2847647392197001	3.8512641296467023	>=4	1-3
GSE183852_Nuclei	TWCM-11-41	Donor	CASP4	222	174	28	6	275178	215024	6.6830271624751543	4.8531903614470835	1.8298368010280708	>=4	>=4
GSE183852_Nuclei	TWCM-11-42	Donor	CASP4	1264	962	210	23	2353868	1732983	6.4952931578941602	3.8351068437303377	2.6601863141638229	>=4	>=4
GSE183852_Nuclei	TWCM-11-74	Donor	CASP4	628	699	162	37	1199834	1430155	7.0876609604214806	4.7479953755435487	2.339665584877932	>=4	>=4
GSE183852_Nuclei	TWCM-11-78	Donor	CASP4	1949	992	383	39	3775532	1863410	6.6786727754085149	4.4547925543910036	2.2238802210175113	>=4	>=4
GSE183852_Nuclei	TWCM-11-82	Donor	CASP4	589	852	88	27	904764	1212600	6.6185753918088066	4.5401639944171315	2.0784113973916751	>=4	>=4
GSE183852_Nuclei	TWCM-11-93	DCM	CASP4	1005	269	150	5	1717267	380011	6.4651271119374165	3.8234960372378217	2.6416310746995948	>=4	>=4
GSE183852_Nuclei	TWCM-13-1	Donor	CASP4	1421	805	254	33	2822079	1588757	6.5078670514409218	4.4443327823710463	2.0635342690698755	>=4	>=4
GSE183852_Nuclei	TWCM-13-101	Donor	CASP4	318	202	43	5	408479	263066	6.7315711513259036	4.322406782302382	2.4091643690235225	>=4	>=4
GSE183852_Nuclei	TWCM-13-102	DCM	CASP4	596	347	106	13	967529	477150	6.7886522999092431	4.8199287606111589	1.968723539298084	>=4	>=4
GSE183852_Nuclei	TWCM-13-104	Donor	CASP4	1049	479	283	24	2761716	1281183	6.6931038705253476	4.3025155087644178	2.3905883617609298	>=4	>=4
GSE183852_Nuclei	TWCM-13-132	Donor	CASP4	871	497	167	17	1275391	708327	7.0437407929193334	4.6438685732476168	2.3998722196717166	>=4	>=4
GSE183852_Nuclei	TWCM-13-152	Donor	CASP4	1358	1173	231	34	2579207	2166808	6.5008404778848758	4.0610230470672057	2.4398174308176701	>=4	>=4
GSE183852_Nuclei	TWCM-13-168	Donor	CASP4	1134	1599	202	48	2722775	4097884	6.2324500296526768	3.6682737261543128	2.564176303498364	>=4	>=4
GSE183852_Nuclei	TWCM-13-17	DCM	CASP4	363	115	61	5	499069	144406	6.9451814675700163	5.1548019137574528	1.7903795538125635	>=4	>=4
GSE183852_Nuclei	TWCM-13-181	DCM	CASP4	3254	747	605	36	5151140	1073541	6.8881310946248622	5.1099407218107418	1.7781903728141204	>=4	>=4
GSE183852_Nuclei	TWCM-13-192	Donor	CASP4	1901	1066	476	47	3746625	2074982	7.0005372614946992	4.5638170119586956	2.4367202495360036	>=4	>=4
GSE183852_Nuclei	TWCM-13-198	Donor	CASP4	661	509	97	12	1111297	784987	6.4641029235073804	4.0256381213558763	2.4384648021515041	>=4	>=4
GSE183852_Nuclei	TWCM-13-208	DCM	CASP4	1035	533	177	22	1744952	807749	6.6785713371343904	4.8194731979227301	1.8590981392116603	>=4	>=4
GSE183852_Nuclei	TWCM-13-235	Donor	CASP4	1083	1025	185	42	1808077	1509500	6.6909569051593607	4.8491877759286268	1.8417691292307341	>=4	>=4
GSE183852_Nuclei	TWCM-13-285	DCM	CASP4	957	344	250	10	1556816	517145	7.3361420276976199	4.3460304632427311	2.9901115644548888	>=4	>=4
GSE183852_Nuclei	TWCM-13-36	Donor	CASP4	1333	569	269	25	2248606	903799	6.9144410183452329	4.841017925255243	2.07342309308999	>=4	>=4
GSE183852_Nuclei	TWCM-13-47	DCM	CASP4	428	134	102	4	742924	207913	7.1116086894568165	4.3390530044393563	2.7725556850174602	>=4	>=4
GSE183852_Nuclei	TWCM-13-80	Donor	CASP4	822	935	160	40	1544156	1778254	6.7089662408096116	4.5542188865910189	2.1547473542185926	>=4	>=4
GSE183852_Nuclei	TWCM-13-84	DCM	CASP4	372	173	74	5	578076	240724	7.0113485908651842	4.4443142424977991	2.5670343483673852	>=4	>=4
GSE183852_Nuclei	TWCM-13-96	Donor	CASP4	1153	843	253	60	2131226	1556732	6.9034120858735335	5.3053241391210841	1.5980879467524494	>=4	>=4
GSE183852_Nuclei	TWCM-14-173	Donor	CASP4	1035	1022	216	55	2204249	2077278	6.6292481795022189	4.7801503260922011	1.8490978534100175	>=4	>=4
GSE183852_Nuclei	TWCM-LVAD2	DCM	CASP4	1166	305	283	21	2554245	562254	6.8047241081935512	5.2611421674973888	1.5435819406961624	>=4	>=4
GSE183852_Nuclei	TWCM-LVAD3	DCM	CASP4	2085	586	513	25	3898935	1018468	7.0506583161339833	4.6750634598395395	2.3755948562944438	>=4	>=4
GSE183852_Nuclei	H_ZC-11-292	Donor	GSDMD	1442	690	106	15	2093395	889531	5.6902900027419712	4.1588878480460743	1.5314021546958969	>=4	>=4
GSE183852_Nuclei	H_ZC-LVAD	DCM	GSDMD	621	245	83	10	885919	311015	6.5651100530182012	5.0510583840480141	1.5140516689701871	>=4	>=4
GSE183852_Nuclei	TWCM-10-5	DCM	GSDMD	197	88	33	1	285366	114383	6.865930766928896	3.2843005999962949	3.5816301669326012	>=4	1-3
GSE183852_Nuclei	TWCM-10-68	Donor	GSDMD	618	820	64	6	1142158	1363745	5.833757369177512	2.4328657611967843	3.4008916079807276	>=4	>=4
GSE183852_Nuclei	TWCM-11-103	Donor	GSDMD	386	342	34	4	518445	430794	6.057032717950265	3.3624951918482053	2.6945375261020597	>=4	>=4
GSE183852_Nuclei	TWCM-11-104	Donor	GSDMD	1307	560	160	27	3558889	1406468	5.5222394214477086	4.3360708271361155	1.1861685943115932	>=4	>=4
GSE183852_Nuclei	TWCM-11-192	Donor	GSDMD	575	828	52	15	852496	1224404	5.9541347305032941	3.7280139138730992	2.2261208166301953	>=4	>=4
GSE183852_Nuclei	TWCM-11-256	Donor	GSDMD	1331	725	164	21	2315284	1218590	6.1665877750766462	4.1884825540900188	1.9781052209866272	>=4	>=4
GSE183852_Nuclei	TWCM-11-264	Donor	GSDMD	914	784	88	29	1954387	1676195	5.5244055647346864	4.1938576458674195	1.3305479188672669	>=4	>=4
GSE183852_Nuclei	TWCM-11-3	DCM	GSDMD	586	97	87	5	823451	114342	6.7367796117081014	5.4831213024843688	1.2536583092237326	>=4	>=4
GSE183852_Nuclei	TWCM-11-41	Donor	GSDMD	222	174	15	3	275178	215024	5.7946802477820318	3.9022599062754209	1.892420341506611	>=4	1-3
GSE183852_Nuclei	TWCM-11-42	Donor	GSDMD	1264	962	135	22	2353868	1732983	5.8667203089408773	3.7755640370407599	2.0911562719001173	>=4	>=4
GSE183852_Nuclei	TWCM-11-74	Donor	GSDMD	628	699	73	15	1199834	1430155	5.9505092349224071	3.522102670876472	2.4284065640459351	>=4	>=4
GSE183852_Nuclei	TWCM-11-78	Donor	GSDMD	1949	992	210	36	3775532	1863410	5.8232729814352346	4.3447873010352236	1.478485680400011	>=4	>=4
GSE183852_Nuclei	TWCM-11-82	Donor	GSDMD	589	852	50	20	904764	1212600	5.8141153426840573	4.1287458282429998	1.6853695144410574	>=4	>=4
GSE183852_Nuclei	TWCM-11-93	DCM	GSDMD	1005	269	113	6	1717267	380011	6.0618243824348168	4.0694458261039559	1.9923785563308609	>=4	>=4
GSE183852_Nuclei	TWCM-13-1	Donor	GSDMD	1421	805	144	23	2822079	1588757	5.7011667510746378	3.9520284194801358	1.7491383315945019	>=4	>=4
GSE183852_Nuclei	TWCM-13-101	Donor	GSDMD	318	202	18	7	408479	263066	5.4939647077631051	4.787081985637113	0.70688272212599212	>=4	>=4
GSE183852_Nuclei	TWCM-13-102	DCM	GSDMD	596	347	55	10	967529	477150	5.8541413388810666	4.4566596447340761	1.3974816941469903	>=4	>=4
GSE183852_Nuclei	TWCM-13-104	Donor	GSDMD	1049	479	122	14	2761716	1281183	5.497466522644439	3.5762077692513023	1.9212587533931369	>=4	>=4
GSE183852_Nuclei	TWCM-13-132	Donor	GSDMD	871	497	89	13	1275391	708327	6.145321252924731	4.2744931653994911	1.8708280875252401	>=4	>=4
GSE183852_Nuclei	TWCM-13-152	Donor	GSDMD	1358	1173	121	30	2579207	2166808	5.5823646461984424	3.8919295529630737	1.6904350932353689	>=4	>=4
GSE183852_Nuclei	TWCM-13-168	Donor	GSDMD	1134	1599	115	68	2722775	4097884	5.4341718768943075	4.1370058671969794	1.2971660096973281	>=4	>=4
GSE183852_Nuclei	TWCM-13-17	DCM	GSDMD	363	115	21	1	499069	144406	5.4288910835176658	2.9863963748218865	2.4424947086957793	>=4	1-3
GSE183852_Nuclei	TWCM-13-181	DCM	GSDMD	3254	747	250	15	5151140	1073541	5.630316526577726	3.9042385937874688	1.7260779327902571	>=4	>=4
GSE183852_Nuclei	TWCM-13-192	Donor	GSDMD	1901	1066	212	31	3746625	2074982	5.8476025953423685	3.994569644790595	1.8530329505517735	>=4	>=4
GSE183852_Nuclei	TWCM-13-198	Donor	GSDMD	661	509	69	16	1111297	784987	5.9793305824827954	4.4183588473995172	1.5609717350832779	>=4	>=4
GSE183852_Nuclei	TWCM-13-208	DCM	GSDMD	1035	533	111	23	1744952	807749	6.0137316785762369	4.881380351965328	1.1323513266109089	>=4	>=4
GSE183852_Nuclei	TWCM-13-235	Donor	GSDMD	1083	1025	132	33	1808077	1509500	6.2095652745131051	4.5148509090927611	1.694714365420344	>=4	>=4
GSE183852_Nuclei	TWCM-13-285	DCM	GSDMD	957	344	95	8	1556816	517145	5.9547077558704506	4.0417291578747649	1.9129785979956857	>=4	>=4
GSE183852_Nuclei	TWCM-13-36	Donor	GSDMD	1333	569	187	25	2248606	903799	6.3951079684613301	4.841017925255243	1.5540900432060871	>=4	>=4
GSE183852_Nuclei	TWCM-13-47	DCM	GSDMD	428	134	48	7	742924	207913	6.0358343553078644	5.1155297255296226	0.92030462977824179	>=4	>=4
GSE183852_Nuclei	TWCM-13-80	Donor	GSDMD	822	935	82	39	1544156	1778254	5.7576484989275425	4.519266691039947	1.2383818078875954	>=4	>=4
GSE183852_Nuclei	TWCM-13-84	DCM	GSDMD	372	173	38	6	578076	240724	6.0603782064086644	4.6962615192987514	1.3641166871099131	>=4	>=4
GSE183852_Nuclei	TWCM-13-96	Donor	GSDMD	1153	843	107	25	2131226	1556732	5.6782365647089286	4.0924851204390515	1.585751444269877	>=4	>=4
GSE183852_Nuclei	TWCM-14-173	Donor	GSDMD	1035	1022	111	38	2204249	2077278	5.6824970937667274	4.2700183171427835	1.4124787766239439	>=4	>=4
GSE183852_Nuclei	TWCM-LVAD2	DCM	GSDMD	1166	305	135	18	2554245	562254	5.7509599392921986	5.0450060765160014	0.70595386277619721	>=4	>=4
GSE183852_Nuclei	TWCM-LVAD3	DCM	GSDMD	2085	586	168	7	3898935	1018468	5.4623366929492407	2.9769259713102065	2.4854107216390342	>=4	>=4
