## Supplementary Data 1 for "*IL18* and pyroptosis-related genes show contrasting expression in human cardiac pericytes and endothelial cells": fig2_summary.tsv

cohort	gene	contrast	N	median_delta_L	ci_low	ci_high	positive	negative	tie	non_tie	direction_fraction	detected_donors	bootstrap_draw_number	tie_after_rounding_12dp	precision_pass
SCP1303	IL18	endothelium_minus_pericyte	42	-2.1205688998822616	-2.4378983241052121	-1.7631782310134201	2	39	1	41	0.95121951219512202	41	14	1	True
SCP1303	CASP1	endothelium_minus_pericyte	42	2.6772990200629043	2.3955117231812491	2.8303778678933695	42	0	0	42	1	42	14	0	True
SCP1303	CASP4	endothelium_minus_pericyte	42	2.0159258454643623	1.7959139097940264	2.3245717682584695	42	0	0	42	1	42	14	0	True
SCP1303	GSDMD	endothelium_minus_pericyte	42	2.3252711184108956	2.212163559064952	2.6939255448431685	41	1	0	42	0.97619047619047616	42	14	0	True
GSE183852_Nuclei	IL18	endothelium_minus_pericyte	38	-1.3171266619353073	-1.7508828415777029	-0.85028599598502175	1	33	4	34	0.97058823529411764	34	16	4	True
GSE183852_Nuclei	CASP1	endothelium_minus_pericyte	38	3.0971390981730993	2.8786119092374607	3.4363702662332325	38	0	0	38	1	38	16	0	True
GSE183852_Nuclei	CASP4	endothelium_minus_pericyte	38	2.3576420259819426	2.0709728332307753	2.4384817100098308	38	0	0	38	1	38	16	0	True
GSE183852_Nuclei	GSDMD	endothelium_minus_pericyte	38	1.687902303838213	1.4962686746850991	1.8727266460291925	38	0	0	38	1	38	16	0	True
