## Supplementary Data 1 for "*IL18* and pyroptosis-related genes show contrasting expression in human cardiac pericytes and endothelial cells": tss_window_gene_models_20261026.tsv

window_gene	gene	chrom	start0	end	strand	feature
GSDMD	GSDMD	chr8	143558345	143563062	+	transcript
GSDMD	GSDMD	chr8	143558345	143558451	+	exon
GSDMD	GSDMD	chr8	143559331	143559552	+	exon
GSDMD	GSDMD	chr8	143559776	143559969	+	exon
GSDMD	GSDMD	chr8	143560602	143560771	+	exon
GSDMD	GSDMD	chr8	143561001	143561104	+	exon
GSDMD	GSDMD	chr8	143561369	143561423	+	exon
GSDMD	GSDMD	chr8	143561741	143561828	+	exon
GSDMD	GSDMD	chr8	143561958	143562131	+	exon
GSDMD	GSDMD	chr8	143562208	143562350	+	exon
GSDMD	GSDMD	chr8	143562447	143562521	+	exon
GSDMD	GSDMD	chr8	143562661	143563062	+	exon
IL18	TEX12	chr11	112167371	112172556	+	transcript
IL18	TEX12	chr11	112167371	112167487	+	exon
IL18	TEX12	chr11	112169252	112169331	+	exon
IL18	TEX12	chr11	112170418	112170530	+	exon
IL18	TEX12	chr11	112170622	112170674	+	exon
IL18	TEX12	chr11	112171771	112172556	+	exon
CASP4	CASP4	chr11	104942865	104968574	-	transcript
CASP4	CASP4	chr11	104968518	104968574	-	exon
CASP4	CASP4	chr11	104954746	104955001	-	exon
CASP4	CASP4	chr11	104951895	104952005	-	exon
CASP4	CASP4	chr11	104950924	104951098	-	exon
CASP4	CASP4	chr11	104949542	104949777	-	exon
CASP4	CASP4	chr11	104948532	104948676	-	exon
CASP4	CASP4	chr11	104947082	104947192	-	exon
CASP4	CASP4	chr11	104944747	104944851	-	exon
CASP4	CASP4	chr11	104942865	104942973	-	exon
CASP1	CASP1	chr11	105025507	105035144	-	transcript
CASP1	CASP1	chr11	105035106	105035144	-	exon
CASP1	CASP1	chr11	105034207	105034474	-	exon
CASP1	CASP1	chr11	105033063	105033126	-	exon
CASP1	CASP1	chr11	105031164	105031280	-	exon
CASP1	CASP1	chr11	105030329	105030503	-	exon
CASP1	CASP1	chr11	105029664	105029899	-	exon
CASP1	CASP1	chr11	105029123	105029267	-	exon
CASP1	CASP1	chr11	105026841	105026951	-	exon
CASP1	CASP1	chr11	105025507	105026356	-	exon
IL18	IL18	chr11	112143259	112164094	-	transcript
IL18	IL18	chr11	112163905	112164094	-	exon
IL18	IL18	chr11	112154974	112155061	-	exon
IL18	IL18	chr11	112153591	112153603	-	exon
IL18	IL18	chr11	112150071	112150206	-	exon
IL18	IL18	chr11	112148602	112148736	-	exon
IL18	IL18	chr11	112143259	112143817	-	exon
