## Supplementary Data 1 for "*IL18* and pyroptosis-related genes show contrasting expression in human cardiac pericytes and endothelial cells": fig7_geometry_rows.tsv

scope	region	threshold_A	partner	series	model_a	model_b	original_n	designed_n	selected_n	pair_n	missing_native	status	dRMS_subset_A	dRMS_full_A
main	all	4.5	BP	precursor_vs_bound	8URV:1:A	7AL7:1:B	23	23	23	219		EVALUABLE	13.1811426961	13.1811426961
main	all	4.5	Ralpha	precursor_vs_bound	8URV:1:A	7AL7:1:B	40	40	40	722		EVALUABLE	9.12366612114	9.12366612114
main	all	4.5	Rbeta	precursor_vs_bound	8URV:1:A	7AL7:1:B	11	11	11	40		EVALUABLE	7.76896130116	7.76896130116
main	ordered	4.5	BP	precursor_vs_bound	8URV:1:A	7AL7:1:B	23	9	9	30		EVALUABLE	3.23801534387	NA
main	ordered	4.5	Ralpha	precursor_vs_bound	8URV:1:A	7AL7:1:B	40	15	15	96		EVALUABLE	6.03583282806	NA
main	ordered	4.5	Rbeta	precursor_vs_bound	8URV:1:A	7AL7:1:B	11	7	7	14		EVALUABLE	6.12886340991	NA
main	all	4.5	BP	precursor_vs_bound	8URV:1:A	3WO4:1:A	23	23	23	219		EVALUABLE	13.1708363571	13.1708363571
main	all	4.5	Ralpha	precursor_vs_bound	8URV:1:A	3WO4:1:A	40	40	40	722		EVALUABLE	9.07692648758	9.07692648758
main	all	4.5	Rbeta	precursor_vs_bound	8URV:1:A	3WO4:1:A	11	11	11	40		EVALUABLE	7.02829673852	7.02829673852
main	ordered	4.5	BP	precursor_vs_bound	8URV:1:A	3WO4:1:A	23	9	9	30		EVALUABLE	3.24359466247	NA
main	ordered	4.5	Ralpha	precursor_vs_bound	8URV:1:A	3WO4:1:A	40	15	15	96		EVALUABLE	6.07048940471	NA
main	ordered	4.5	Rbeta	precursor_vs_bound	8URV:1:A	3WO4:1:A	11	7	7	14		EVALUABLE	5.91458616371	NA
main	all	4.5	BP	precursor_vs_bound	8URV:2:A	7AL7:1:B	23	23	23	219		EVALUABLE	12.7157085738	12.7157085738
main	all	4.5	Ralpha	precursor_vs_bound	8URV:2:A	7AL7:1:B	40	40	40	722		EVALUABLE	8.85140126879	8.85140126879
main	all	4.5	Rbeta	precursor_vs_bound	8URV:2:A	7AL7:1:B	11	11	11	40		EVALUABLE	7.94877038905	7.94877038905
main	ordered	4.5	BP	precursor_vs_bound	8URV:2:A	7AL7:1:B	23	9	9	30		EVALUABLE	3.13234305374	NA
main	ordered	4.5	Ralpha	precursor_vs_bound	8URV:2:A	7AL7:1:B	40	15	15	96		EVALUABLE	6.24605610295	NA
main	ordered	4.5	Rbeta	precursor_vs_bound	8URV:2:A	7AL7:1:B	11	7	7	14		EVALUABLE	6.55543881725	NA
main	all	4.5	BP	precursor_vs_bound	8URV:2:A	3WO4:1:A	23	23	23	219		EVALUABLE	12.7036588898	12.7036588898
main	all	4.5	Ralpha	precursor_vs_bound	8URV:2:A	3WO4:1:A	40	40	40	722		EVALUABLE	8.75217226141	8.75217226141
main	all	4.5	Rbeta	precursor_vs_bound	8URV:2:A	3WO4:1:A	11	11	11	40		EVALUABLE	7.19883673038	7.19883673038
main	ordered	4.5	BP	precursor_vs_bound	8URV:2:A	3WO4:1:A	23	9	9	30		EVALUABLE	3.13510689259	NA
main	ordered	4.5	Ralpha	precursor_vs_bound	8URV:2:A	3WO4:1:A	40	15	15	96		EVALUABLE	6.28378761371	NA
main	ordered	4.5	Rbeta	precursor_vs_bound	8URV:2:A	3WO4:1:A	11	7	7	14		EVALUABLE	6.33798743919	NA
main	all	4.5	BP	precursor_vs_bound	8URV:3:A	7AL7:1:B	23	23	23	219		EVALUABLE	12.240443141	12.240443141
main	all	4.5	Ralpha	precursor_vs_bound	8URV:3:A	7AL7:1:B	40	40	40	722		EVALUABLE	8.80161595264	8.80161595264
main	all	4.5	Rbeta	precursor_vs_bound	8URV:3:A	7AL7:1:B	11	11	11	40		EVALUABLE	8.09861511684	8.09861511684
main	ordered	4.5	BP	precursor_vs_bound	8URV:3:A	7AL7:1:B	23	9	9	30		EVALUABLE	3.1424613202	NA
main	ordered	4.5	Ralpha	precursor_vs_bound	8URV:3:A	7AL7:1:B	40	15	15	96		EVALUABLE	6.21388858852	NA
main	ordered	4.5	Rbeta	precursor_vs_bound	8URV:3:A	7AL7:1:B	11	7	7	14		EVALUABLE	6.26835938171	NA
main	all	4.5	BP	precursor_vs_bound	8URV:3:A	3WO4:1:A	23	23	23	219		EVALUABLE	12.2252137784	12.2252137784
main	all	4.5	Ralpha	precursor_vs_bound	8URV:3:A	3WO4:1:A	40	40	40	722		EVALUABLE	8.71716548356	8.71716548356
main	all	4.5	Rbeta	precursor_vs_bound	8URV:3:A	3WO4:1:A	11	11	11	40		EVALUABLE	7.3033445898	7.3033445898
main	ordered	4.5	BP	precursor_vs_bound	8URV:3:A	3WO4:1:A	23	9	9	30		EVALUABLE	3.14570997442	NA
main	ordered	4.5	Ralpha	precursor_vs_bound	8URV:3:A	3WO4:1:A	40	15	15	96		EVALUABLE	6.24625589071	NA
main	ordered	4.5	Rbeta	precursor_vs_bound	8URV:3:A	3WO4:1:A	11	7	7	14		EVALUABLE	6.03461421558	NA
main	all	4.5	BP	precursor_vs_bound	8URV:4:A	7AL7:1:B	23	23	23	219		EVALUABLE	13.383773176	13.383773176
main	all	4.5	Ralpha	precursor_vs_bound	8URV:4:A	7AL7:1:B	40	40	40	722		EVALUABLE	8.98411564659	8.98411564659
main	all	4.5	Rbeta	precursor_vs_bound	8URV:4:A	7AL7:1:B	11	11	11	40		EVALUABLE	7.88811796133	7.88811796133
main	ordered	4.5	BP	precursor_vs_bound	8URV:4:A	7AL7:1:B	23	9	9	30		EVALUABLE	3.19065106636	NA
main	ordered	4.5	Ralpha	precursor_vs_bound	8URV:4:A	7AL7:1:B	40	15	15	96		EVALUABLE	6.11786967822	NA
main	ordered	4.5	Rbeta	precursor_vs_bound	8URV:4:A	7AL7:1:B	11	7	7	14		EVALUABLE	6.34992539125	NA
main	all	4.5	BP	precursor_vs_bound	8URV:4:A	3WO4:1:A	23	23	23	219		EVALUABLE	13.3789519689	13.3789519689
main	all	4.5	Ralpha	precursor_vs_bound	8URV:4:A	3WO4:1:A	40	40	40	722		EVALUABLE	8.92330618536	8.92330618536
main	all	4.5	Rbeta	precursor_vs_bound	8URV:4:A	3WO4:1:A	11	11	11	40		EVALUABLE	7.12597181592	7.12597181592
main	ordered	4.5	BP	precursor_vs_bound	8URV:4:A	3WO4:1:A	23	9	9	30		EVALUABLE	3.18921475334	NA
main	ordered	4.5	Ralpha	precursor_vs_bound	8URV:4:A	3WO4:1:A	40	15	15	96		EVALUABLE	6.15630825755	NA
main	ordered	4.5	Rbeta	precursor_vs_bound	8URV:4:A	3WO4:1:A	11	7	7	14		EVALUABLE	6.1344763358	NA
main	all	4.5	BP	precursor_vs_bound	8URV:5:A	7AL7:1:B	23	23	23	219		EVALUABLE	13.3215549855	13.3215549855
main	all	4.5	Ralpha	precursor_vs_bound	8URV:5:A	7AL7:1:B	40	40	40	722		EVALUABLE	8.92881981245	8.92881981245
main	all	4.5	Rbeta	precursor_vs_bound	8URV:5:A	7AL7:1:B	11	11	11	40		EVALUABLE	8.27575912858	8.27575912858
main	ordered	4.5	BP	precursor_vs_bound	8URV:5:A	7AL7:1:B	23	9	9	30		EVALUABLE	3.22662258366	NA
main	ordered	4.5	Ralpha	precursor_vs_bound	8URV:5:A	7AL7:1:B	40	15	15	96		EVALUABLE	6.15411643179	NA
main	ordered	4.5	Rbeta	precursor_vs_bound	8URV:5:A	7AL7:1:B	11	7	7	14		EVALUABLE	5.98502216333	NA
main	all	4.5	BP	precursor_vs_bound	8URV:5:A	3WO4:1:A	23	23	23	219		EVALUABLE	13.3124915906	13.3124915906
main	all	4.5	Ralpha	precursor_vs_bound	8URV:5:A	3WO4:1:A	40	40	40	722		EVALUABLE	8.89597091517	8.89597091517
main	all	4.5	Rbeta	precursor_vs_bound	8URV:5:A	3WO4:1:A	11	11	11	40		EVALUABLE	7.40809793685	7.40809793685
main	ordered	4.5	BP	precursor_vs_bound	8URV:5:A	3WO4:1:A	23	9	9	30		EVALUABLE	3.22839599459	NA
main	ordered	4.5	Ralpha	precursor_vs_bound	8URV:5:A	3WO4:1:A	40	15	15	96		EVALUABLE	6.18271891977	NA
main	ordered	4.5	Rbeta	precursor_vs_bound	8URV:5:A	3WO4:1:A	11	7	7	14		EVALUABLE	5.73791157035	NA
main	all	4.5	BP	precursor_vs_bound	8URV:6:A	7AL7:1:B	23	23	23	219		EVALUABLE	12.3156743557	12.3156743557
main	all	4.5	Ralpha	precursor_vs_bound	8URV:6:A	7AL7:1:B	40	40	40	722		EVALUABLE	8.67000621399	8.67000621399
main	all	4.5	Rbeta	precursor_vs_bound	8URV:6:A	7AL7:1:B	11	11	11	40		EVALUABLE	7.62217744504	7.62217744504
main	ordered	4.5	BP	precursor_vs_bound	8URV:6:A	7AL7:1:B	23	9	9	30		EVALUABLE	3.17764719904	NA
main	ordered	4.5	Ralpha	precursor_vs_bound	8URV:6:A	7AL7:1:B	40	15	15	96		EVALUABLE	6.07054309475	NA
main	ordered	4.5	Rbeta	precursor_vs_bound	8URV:6:A	7AL7:1:B	11	7	7	14		EVALUABLE	6.14412043597	NA
main	all	4.5	BP	precursor_vs_bound	8URV:6:A	3WO4:1:A	23	23	23	219		EVALUABLE	12.3002573836	12.3002573836
main	all	4.5	Ralpha	precursor_vs_bound	8URV:6:A	3WO4:1:A	40	40	40	722		EVALUABLE	8.56494837175	8.56494837175
main	all	4.5	Rbeta	precursor_vs_bound	8URV:6:A	3WO4:1:A	11	11	11	40		EVALUABLE	6.93857204429	6.93857204429
main	ordered	4.5	BP	precursor_vs_bound	8URV:6:A	3WO4:1:A	23	9	9	30		EVALUABLE	3.18552047071	NA
main	ordered	4.5	Ralpha	precursor_vs_bound	8URV:6:A	3WO4:1:A	40	15	15	96		EVALUABLE	6.10832551509	NA
main	ordered	4.5	Rbeta	precursor_vs_bound	8URV:6:A	3WO4:1:A	11	7	7	14		EVALUABLE	5.96939005598	NA
main	all	4.5	BP	precursor_vs_bound	8URV:7:A	7AL7:1:B	23	23	23	219		EVALUABLE	12.5818702446	12.5818702446
main	all	4.5	Ralpha	precursor_vs_bound	8URV:7:A	7AL7:1:B	40	40	40	722		EVALUABLE	8.6705695238	8.6705695238
main	all	4.5	Rbeta	precursor_vs_bound	8URV:7:A	7AL7:1:B	11	11	11	40		EVALUABLE	8.32011836538	8.32011836538
main	ordered	4.5	BP	precursor_vs_bound	8URV:7:A	7AL7:1:B	23	9	9	30		EVALUABLE	3.29092685889	NA
main	ordered	4.5	Ralpha	precursor_vs_bound	8URV:7:A	7AL7:1:B	40	15	15	96		EVALUABLE	6.13426017226	NA
main	ordered	4.5	Rbeta	precursor_vs_bound	8URV:7:A	7AL7:1:B	11	7	7	14		EVALUABLE	6.19849263822	NA
main	all	4.5	BP	precursor_vs_bound	8URV:7:A	3WO4:1:A	23	23	23	219		EVALUABLE	12.5665393894	12.5665393894
main	all	4.5	Ralpha	precursor_vs_bound	8URV:7:A	3WO4:1:A	40	40	40	722		EVALUABLE	8.58708120279	8.58708120279
main	all	4.5	Rbeta	precursor_vs_bound	8URV:7:A	3WO4:1:A	11	11	11	40		EVALUABLE	7.46805365022	7.46805365022
main	ordered	4.5	BP	precursor_vs_bound	8URV:7:A	3WO4:1:A	23	9	9	30		EVALUABLE	3.292352883	NA
main	ordered	4.5	Ralpha	precursor_vs_bound	8URV:7:A	3WO4:1:A	40	15	15	96		EVALUABLE	6.15750341084	NA
main	ordered	4.5	Rbeta	precursor_vs_bound	8URV:7:A	3WO4:1:A	11	7	7	14		EVALUABLE	5.93686993509	NA
main	all	4.5	BP	precursor_vs_bound	8URV:8:A	7AL7:1:B	23	23	23	219		EVALUABLE	12.1985252959	12.1985252959
main	all	4.5	Ralpha	precursor_vs_bound	8URV:8:A	7AL7:1:B	40	40	40	722		EVALUABLE	9.00007774585	9.00007774585
main	all	4.5	Rbeta	precursor_vs_bound	8URV:8:A	7AL7:1:B	11	11	11	40		EVALUABLE	8.11278370742	8.11278370742
main	ordered	4.5	BP	precursor_vs_bound	8URV:8:A	7AL7:1:B	23	9	9	30		EVALUABLE	3.1080274936	NA
main	ordered	4.5	Ralpha	precursor_vs_bound	8URV:8:A	7AL7:1:B	40	15	15	96		EVALUABLE	6.23848035045	NA
main	ordered	4.5	Rbeta	precursor_vs_bound	8URV:8:A	7AL7:1:B	11	7	7	14		EVALUABLE	6.37332102591	NA
main	all	4.5	BP	precursor_vs_bound	8URV:8:A	3WO4:1:A	23	23	23	219		EVALUABLE	12.1835333016	12.1835333016
main	all	4.5	Ralpha	precursor_vs_bound	8URV:8:A	3WO4:1:A	40	40	40	722		EVALUABLE	8.93784585538	8.93784585538
main	all	4.5	Rbeta	precursor_vs_bound	8URV:8:A	3WO4:1:A	11	11	11	40		EVALUABLE	7.30345443792	7.30345443792
main	ordered	4.5	BP	precursor_vs_bound	8URV:8:A	3WO4:1:A	23	9	9	30		EVALUABLE	3.11536559577	NA
main	ordered	4.5	Ralpha	precursor_vs_bound	8URV:8:A	3WO4:1:A	40	15	15	96		EVALUABLE	6.26519251791	NA
main	ordered	4.5	Rbeta	precursor_vs_bound	8URV:8:A	3WO4:1:A	11	7	7	14		EVALUABLE	6.13672186822	NA
main	all	4.5	BP	precursor_vs_bound	8URV:9:A	7AL7:1:B	23	23	23	219		EVALUABLE	13.2064105409	13.2064105409
main	all	4.5	Ralpha	precursor_vs_bound	8URV:9:A	7AL7:1:B	40	40	40	722		EVALUABLE	8.81308004108	8.81308004108
main	all	4.5	Rbeta	precursor_vs_bound	8URV:9:A	7AL7:1:B	11	11	11	40		EVALUABLE	8.01380464199	8.01380464199
main	ordered	4.5	BP	precursor_vs_bound	8URV:9:A	7AL7:1:B	23	9	9	30		EVALUABLE	3.2246629929	NA
main	ordered	4.5	Ralpha	precursor_vs_bound	8URV:9:A	7AL7:1:B	40	15	15	96		EVALUABLE	6.18780298202	NA
main	ordered	4.5	Rbeta	precursor_vs_bound	8URV:9:A	7AL7:1:B	11	7	7	14		EVALUABLE	6.15084782134	NA
main	all	4.5	BP	precursor_vs_bound	8URV:9:A	3WO4:1:A	23	23	23	219		EVALUABLE	13.1961888795	13.1961888795
main	all	4.5	Ralpha	precursor_vs_bound	8URV:9:A	3WO4:1:A	40	40	40	722		EVALUABLE	8.77257282924	8.77257282924
main	all	4.5	Rbeta	precursor_vs_bound	8URV:9:A	3WO4:1:A	11	11	11	40		EVALUABLE	7.21040280631	7.21040280631
main	ordered	4.5	BP	precursor_vs_bound	8URV:9:A	3WO4:1:A	23	9	9	30		EVALUABLE	3.22967707212	NA
main	ordered	4.5	Ralpha	precursor_vs_bound	8URV:9:A	3WO4:1:A	40	15	15	96		EVALUABLE	6.22451920003	NA
main	ordered	4.5	Rbeta	precursor_vs_bound	8URV:9:A	3WO4:1:A	11	7	7	14		EVALUABLE	5.92601439285	NA
main	all	4.5	BP	precursor_vs_bound	8URV:10:A	7AL7:1:B	23	23	23	219		EVALUABLE	13.7363935063	13.7363935063
main	all	4.5	Ralpha	precursor_vs_bound	8URV:10:A	7AL7:1:B	40	40	40	722		EVALUABLE	8.99030094757	8.99030094757
main	all	4.5	Rbeta	precursor_vs_bound	8URV:10:A	7AL7:1:B	11	11	11	40		EVALUABLE	7.48332803563	7.48332803563
main	ordered	4.5	BP	precursor_vs_bound	8URV:10:A	7AL7:1:B	23	9	9	30		EVALUABLE	3.23250627097	NA
main	ordered	4.5	Ralpha	precursor_vs_bound	8URV:10:A	7AL7:1:B	40	15	15	96		EVALUABLE	6.16338712561	NA
main	ordered	4.5	Rbeta	precursor_vs_bound	8URV:10:A	7AL7:1:B	11	7	7	14		EVALUABLE	6.24551340109	NA
main	all	4.5	BP	precursor_vs_bound	8URV:10:A	3WO4:1:A	23	23	23	219		EVALUABLE	13.7283164934	13.7283164934
main	all	4.5	Ralpha	precursor_vs_bound	8URV:10:A	3WO4:1:A	40	40	40	722		EVALUABLE	8.94720598602	8.94720598602
main	all	4.5	Rbeta	precursor_vs_bound	8URV:10:A	3WO4:1:A	11	11	11	40		EVALUABLE	6.86995021477	6.86995021477
main	ordered	4.5	BP	precursor_vs_bound	8URV:10:A	3WO4:1:A	23	9	9	30		EVALUABLE	3.23077551136	NA
main	ordered	4.5	Ralpha	precursor_vs_bound	8URV:10:A	3WO4:1:A	40	15	15	96		EVALUABLE	6.21593151472	NA
main	ordered	4.5	Rbeta	precursor_vs_bound	8URV:10:A	3WO4:1:A	11	7	7	14		EVALUABLE	6.08750313531	NA
main	all	4.5	BP	mature_vs_bound	1J0S:1:A	7AL7:1:B	23	23	23	219		EVALUABLE	2.05547885442	2.05547885442
main	all	4.5	Ralpha	mature_vs_bound	1J0S:1:A	7AL7:1:B	40	40	40	722		EVALUABLE	2.32352951592	2.32352951592
main	all	4.5	Rbeta	mature_vs_bound	1J0S:1:A	7AL7:1:B	11	11	11	40		EVALUABLE	1.05509639241	1.05509639241
main	ordered	4.5	BP	mature_vs_bound	1J0S:1:A	7AL7:1:B	23	9	9	30		EVALUABLE	0.89045901108	NA
main	ordered	4.5	Ralpha	mature_vs_bound	1J0S:1:A	7AL7:1:B	40	15	15	96		EVALUABLE	1.15431116293	NA
main	ordered	4.5	Rbeta	mature_vs_bound	1J0S:1:A	7AL7:1:B	11	7	7	14		EVALUABLE	0.499973231576	NA
main	all	4.5	BP	mature_vs_bound	1J0S:1:A	3WO4:1:A	23	23	23	219		EVALUABLE	1.9260040407	1.9260040407
main	all	4.5	Ralpha	mature_vs_bound	1J0S:1:A	3WO4:1:A	40	40	40	722		EVALUABLE	2.45467831309	2.45467831309
main	all	4.5	Rbeta	mature_vs_bound	1J0S:1:A	3WO4:1:A	11	11	11	40		EVALUABLE	1.84154652419	1.84154652419
main	ordered	4.5	BP	mature_vs_bound	1J0S:1:A	3WO4:1:A	23	9	9	30		EVALUABLE	0.872876015799	NA
main	ordered	4.5	Ralpha	mature_vs_bound	1J0S:1:A	3WO4:1:A	40	15	15	96		EVALUABLE	1.26516496512	NA
main	ordered	4.5	Rbeta	mature_vs_bound	1J0S:1:A	3WO4:1:A	11	7	7	14		EVALUABLE	0.479774612581	NA
main	all	4.5	BP	mature_vs_bound	1J0S:2:A	7AL7:1:B	23	23	23	219		EVALUABLE	1.85804075239	1.85804075239
main	all	4.5	Ralpha	mature_vs_bound	1J0S:2:A	7AL7:1:B	40	40	40	722		EVALUABLE	2.36287262808	2.36287262808
main	all	4.5	Rbeta	mature_vs_bound	1J0S:2:A	7AL7:1:B	11	11	11	40		EVALUABLE	1.80570170403	1.80570170403
main	ordered	4.5	BP	mature_vs_bound	1J0S:2:A	7AL7:1:B	23	9	9	30		EVALUABLE	0.780390916547	NA
main	ordered	4.5	Ralpha	mature_vs_bound	1J0S:2:A	7AL7:1:B	40	15	15	96		EVALUABLE	1.43721419427	NA
main	ordered	4.5	Rbeta	mature_vs_bound	1J0S:2:A	7AL7:1:B	11	7	7	14		EVALUABLE	1.7404525663	NA
main	all	4.5	BP	mature_vs_bound	1J0S:2:A	3WO4:1:A	23	23	23	219		EVALUABLE	1.69496363896	1.69496363896
main	all	4.5	Ralpha	mature_vs_bound	1J0S:2:A	3WO4:1:A	40	40	40	722		EVALUABLE	2.3745724717	2.3745724717
main	all	4.5	Rbeta	mature_vs_bound	1J0S:2:A	3WO4:1:A	11	11	11	40		EVALUABLE	1.78991774437	1.78991774437
main	ordered	4.5	BP	mature_vs_bound	1J0S:2:A	3WO4:1:A	23	9	9	30		EVALUABLE	0.77571954154	NA
main	ordered	4.5	Ralpha	mature_vs_bound	1J0S:2:A	3WO4:1:A	40	15	15	96		EVALUABLE	1.50772199947	NA
main	ordered	4.5	Rbeta	mature_vs_bound	1J0S:2:A	3WO4:1:A	11	7	7	14		EVALUABLE	1.41846154878	NA
main	all	4.5	BP	mature_vs_bound	1J0S:3:A	7AL7:1:B	23	23	23	219		EVALUABLE	1.93965064774	1.93965064774
main	all	4.5	Ralpha	mature_vs_bound	1J0S:3:A	7AL7:1:B	40	40	40	722		EVALUABLE	3.31182399907	3.31182399907
main	all	4.5	Rbeta	mature_vs_bound	1J0S:3:A	7AL7:1:B	11	11	11	40		EVALUABLE	1.5798000681	1.5798000681
main	ordered	4.5	BP	mature_vs_bound	1J0S:3:A	7AL7:1:B	23	9	9	30		EVALUABLE	0.927941844872	NA
main	ordered	4.5	Ralpha	mature_vs_bound	1J0S:3:A	7AL7:1:B	40	15	15	96		EVALUABLE	1.38110562297	NA
main	ordered	4.5	Rbeta	mature_vs_bound	1J0S:3:A	7AL7:1:B	11	7	7	14		EVALUABLE	1.48010003446	NA
main	all	4.5	BP	mature_vs_bound	1J0S:3:A	3WO4:1:A	23	23	23	219		EVALUABLE	1.80570000856	1.80570000856
main	all	4.5	Ralpha	mature_vs_bound	1J0S:3:A	3WO4:1:A	40	40	40	722		EVALUABLE	3.09188075304	3.09188075304
main	all	4.5	Rbeta	mature_vs_bound	1J0S:3:A	3WO4:1:A	11	11	11	40		EVALUABLE	1.81246542041	1.81246542041
main	ordered	4.5	BP	mature_vs_bound	1J0S:3:A	3WO4:1:A	23	9	9	30		EVALUABLE	0.942235970038	NA
main	ordered	4.5	Ralpha	mature_vs_bound	1J0S:3:A	3WO4:1:A	40	15	15	96		EVALUABLE	1.50010660037	NA
main	ordered	4.5	Rbeta	mature_vs_bound	1J0S:3:A	3WO4:1:A	11	7	7	14		EVALUABLE	1.26144055063	NA
main	all	4.5	BP	mature_vs_bound	1J0S:4:A	7AL7:1:B	23	23	23	219		EVALUABLE	2.02652510339	2.02652510339
main	all	4.5	Ralpha	mature_vs_bound	1J0S:4:A	7AL7:1:B	40	40	40	722		EVALUABLE	3.08557314634	3.08557314634
main	all	4.5	Rbeta	mature_vs_bound	1J0S:4:A	7AL7:1:B	11	11	11	40		EVALUABLE	1.67289149355	1.67289149355
main	ordered	4.5	BP	mature_vs_bound	1J0S:4:A	7AL7:1:B	23	9	9	30		EVALUABLE	0.834230417488	NA
main	ordered	4.5	Ralpha	mature_vs_bound	1J0S:4:A	7AL7:1:B	40	15	15	96		EVALUABLE	1.02256408089	NA
main	ordered	4.5	Rbeta	mature_vs_bound	1J0S:4:A	7AL7:1:B	11	7	7	14		EVALUABLE	1.61901198754	NA
main	all	4.5	BP	mature_vs_bound	1J0S:4:A	3WO4:1:A	23	23	23	219		EVALUABLE	1.89452986152	1.89452986152
main	all	4.5	Ralpha	mature_vs_bound	1J0S:4:A	3WO4:1:A	40	40	40	722		EVALUABLE	2.90278640371	2.90278640371
main	all	4.5	Rbeta	mature_vs_bound	1J0S:4:A	3WO4:1:A	11	11	11	40		EVALUABLE	1.73995706969	1.73995706969
main	ordered	4.5	BP	mature_vs_bound	1J0S:4:A	3WO4:1:A	23	9	9	30		EVALUABLE	0.841175554139	NA
main	ordered	4.5	Ralpha	mature_vs_bound	1J0S:4:A	3WO4:1:A	40	15	15	96		EVALUABLE	1.08156597518	NA
main	ordered	4.5	Rbeta	mature_vs_bound	1J0S:4:A	3WO4:1:A	11	7	7	14		EVALUABLE	1.33400224928	NA
main	all	4.5	BP	mature_vs_bound	1J0S:5:A	7AL7:1:B	23	23	23	219		EVALUABLE	1.88500450472	1.88500450472
main	all	4.5	Ralpha	mature_vs_bound	1J0S:5:A	7AL7:1:B	40	40	40	722		EVALUABLE	2.21325378367	2.21325378367
main	all	4.5	Rbeta	mature_vs_bound	1J0S:5:A	7AL7:1:B	11	11	11	40		EVALUABLE	1.12116824836	1.12116824836
main	ordered	4.5	BP	mature_vs_bound	1J0S:5:A	7AL7:1:B	23	9	9	30		EVALUABLE	0.877938888066	NA
main	ordered	4.5	Ralpha	mature_vs_bound	1J0S:5:A	7AL7:1:B	40	15	15	96		EVALUABLE	1.18076500451	NA
main	ordered	4.5	Rbeta	mature_vs_bound	1J0S:5:A	7AL7:1:B	11	7	7	14		EVALUABLE	0.788526729946	NA
main	all	4.5	BP	mature_vs_bound	1J0S:5:A	3WO4:1:A	23	23	23	219		EVALUABLE	1.75711964259	1.75711964259
main	all	4.5	Ralpha	mature_vs_bound	1J0S:5:A	3WO4:1:A	40	40	40	722		EVALUABLE	2.40669277873	2.40669277873
main	all	4.5	Rbeta	mature_vs_bound	1J0S:5:A	3WO4:1:A	11	11	11	40		EVALUABLE	1.83900637357	1.83900637357
main	ordered	4.5	BP	mature_vs_bound	1J0S:5:A	3WO4:1:A	23	9	9	30		EVALUABLE	0.864287635268	NA
main	ordered	4.5	Ralpha	mature_vs_bound	1J0S:5:A	3WO4:1:A	40	15	15	96		EVALUABLE	1.30309030164	NA
main	ordered	4.5	Rbeta	mature_vs_bound	1J0S:5:A	3WO4:1:A	11	7	7	14		EVALUABLE	0.648580519758	NA
main	all	4.5	BP	mature_vs_bound	1J0S:6:A	7AL7:1:B	23	23	23	219		EVALUABLE	2.14693253078	2.14693253078
main	all	4.5	Ralpha	mature_vs_bound	1J0S:6:A	7AL7:1:B	40	40	40	722		EVALUABLE	2.8818242222	2.8818242222
main	all	4.5	Rbeta	mature_vs_bound	1J0S:6:A	7AL7:1:B	11	11	11	40		EVALUABLE	1.0407675075	1.0407675075
main	ordered	4.5	BP	mature_vs_bound	1J0S:6:A	7AL7:1:B	23	9	9	30		EVALUABLE	0.84781590319	NA
main	ordered	4.5	Ralpha	mature_vs_bound	1J0S:6:A	7AL7:1:B	40	15	15	96		EVALUABLE	1.37215202582	NA
main	ordered	4.5	Rbeta	mature_vs_bound	1J0S:6:A	7AL7:1:B	11	7	7	14		EVALUABLE	0.765609804294	NA
main	all	4.5	BP	mature_vs_bound	1J0S:6:A	3WO4:1:A	23	23	23	219		EVALUABLE	2.00756334502	2.00756334502
main	all	4.5	Ralpha	mature_vs_bound	1J0S:6:A	3WO4:1:A	40	40	40	722		EVALUABLE	2.8137895512	2.8137895512
main	all	4.5	Rbeta	mature_vs_bound	1J0S:6:A	3WO4:1:A	11	11	11	40		EVALUABLE	1.68088146442	1.68088146442
main	ordered	4.5	BP	mature_vs_bound	1J0S:6:A	3WO4:1:A	23	9	9	30		EVALUABLE	0.841669864271	NA
main	ordered	4.5	Ralpha	mature_vs_bound	1J0S:6:A	3WO4:1:A	40	15	15	96		EVALUABLE	1.47441174953	NA
main	ordered	4.5	Rbeta	mature_vs_bound	1J0S:6:A	3WO4:1:A	11	7	7	14		EVALUABLE	0.561808725097	NA
main	all	4.5	BP	mature_vs_bound	1J0S:7:A	7AL7:1:B	23	23	23	219		EVALUABLE	1.60581316606	1.60581316606
main	all	4.5	Ralpha	mature_vs_bound	1J0S:7:A	7AL7:1:B	40	40	40	722		EVALUABLE	2.95285964306	2.95285964306
main	all	4.5	Rbeta	mature_vs_bound	1J0S:7:A	7AL7:1:B	11	11	11	40		EVALUABLE	1.70311118107	1.70311118107
main	ordered	4.5	BP	mature_vs_bound	1J0S:7:A	7AL7:1:B	23	9	9	30		EVALUABLE	0.770234341176	NA
main	ordered	4.5	Ralpha	mature_vs_bound	1J0S:7:A	7AL7:1:B	40	15	15	96		EVALUABLE	1.63663445459	NA
main	ordered	4.5	Rbeta	mature_vs_bound	1J0S:7:A	7AL7:1:B	11	7	7	14		EVALUABLE	1.73840747641	NA
main	all	4.5	BP	mature_vs_bound	1J0S:7:A	3WO4:1:A	23	23	23	219		EVALUABLE	1.4434106745	1.4434106745
main	all	4.5	Ralpha	mature_vs_bound	1J0S:7:A	3WO4:1:A	40	40	40	722		EVALUABLE	2.83248275002	2.83248275002
main	all	4.5	Rbeta	mature_vs_bound	1J0S:7:A	3WO4:1:A	11	11	11	40		EVALUABLE	1.92168082897	1.92168082897
main	ordered	4.5	BP	mature_vs_bound	1J0S:7:A	3WO4:1:A	23	9	9	30		EVALUABLE	0.760192622269	NA
main	ordered	4.5	Ralpha	mature_vs_bound	1J0S:7:A	3WO4:1:A	40	15	15	96		EVALUABLE	1.77334449127	NA
main	ordered	4.5	Rbeta	mature_vs_bound	1J0S:7:A	3WO4:1:A	11	7	7	14		EVALUABLE	1.47077742054	NA
main	all	4.5	BP	mature_vs_bound	1J0S:8:A	7AL7:1:B	23	23	23	219		EVALUABLE	2.03056096934	2.03056096934
main	all	4.5	Ralpha	mature_vs_bound	1J0S:8:A	7AL7:1:B	40	40	40	722		EVALUABLE	2.97765587315	2.97765587315
main	all	4.5	Rbeta	mature_vs_bound	1J0S:8:A	7AL7:1:B	11	11	11	40		EVALUABLE	1.85129589879	1.85129589879
main	ordered	4.5	BP	mature_vs_bound	1J0S:8:A	7AL7:1:B	23	9	9	30		EVALUABLE	0.995966963361	NA
main	ordered	4.5	Ralpha	mature_vs_bound	1J0S:8:A	7AL7:1:B	40	15	15	96		EVALUABLE	1.42511851817	NA
main	ordered	4.5	Rbeta	mature_vs_bound	1J0S:8:A	7AL7:1:B	11	7	7	14		EVALUABLE	1.8781859407	NA
main	all	4.5	BP	mature_vs_bound	1J0S:8:A	3WO4:1:A	23	23	23	219		EVALUABLE	1.89068764029	1.89068764029
main	all	4.5	Ralpha	mature_vs_bound	1J0S:8:A	3WO4:1:A	40	40	40	722		EVALUABLE	2.96084720035	2.96084720035
main	all	4.5	Rbeta	mature_vs_bound	1J0S:8:A	3WO4:1:A	11	11	11	40		EVALUABLE	1.81186292426	1.81186292426
main	ordered	4.5	BP	mature_vs_bound	1J0S:8:A	3WO4:1:A	23	9	9	30		EVALUABLE	1.00300122315	NA
main	ordered	4.5	Ralpha	mature_vs_bound	1J0S:8:A	3WO4:1:A	40	15	15	96		EVALUABLE	1.54791938357	NA
main	ordered	4.5	Rbeta	mature_vs_bound	1J0S:8:A	3WO4:1:A	11	7	7	14		EVALUABLE	1.58541231334	NA
main	all	4.5	BP	mature_vs_bound	1J0S:9:A	7AL7:1:B	23	23	23	219		EVALUABLE	1.91402519332	1.91402519332
main	all	4.5	Ralpha	mature_vs_bound	1J0S:9:A	7AL7:1:B	40	40	40	722		EVALUABLE	3.32835732873	3.32835732873
main	all	4.5	Rbeta	mature_vs_bound	1J0S:9:A	7AL7:1:B	11	11	11	40		EVALUABLE	1.00771014234	1.00771014234
main	ordered	4.5	BP	mature_vs_bound	1J0S:9:A	7AL7:1:B	23	9	9	30		EVALUABLE	1.03780232633	NA
main	ordered	4.5	Ralpha	mature_vs_bound	1J0S:9:A	7AL7:1:B	40	15	15	96		EVALUABLE	1.47114607765	NA
main	ordered	4.5	Rbeta	mature_vs_bound	1J0S:9:A	7AL7:1:B	11	7	7	14		EVALUABLE	0.728075327412	NA
main	all	4.5	BP	mature_vs_bound	1J0S:9:A	3WO4:1:A	23	23	23	219		EVALUABLE	1.75424063936	1.75424063936
main	all	4.5	Ralpha	mature_vs_bound	1J0S:9:A	3WO4:1:A	40	40	40	722		EVALUABLE	3.17676474139	3.17676474139
main	all	4.5	Rbeta	mature_vs_bound	1J0S:9:A	3WO4:1:A	11	11	11	40		EVALUABLE	1.85712001291	1.85712001291
main	ordered	4.5	BP	mature_vs_bound	1J0S:9:A	3WO4:1:A	23	9	9	30		EVALUABLE	1.02898398674	NA
main	ordered	4.5	Ralpha	mature_vs_bound	1J0S:9:A	3WO4:1:A	40	15	15	96		EVALUABLE	1.56319821807	NA
main	ordered	4.5	Rbeta	mature_vs_bound	1J0S:9:A	3WO4:1:A	11	7	7	14		EVALUABLE	0.614526372328	NA
main	all	4.5	BP	mature_vs_bound	1J0S:10:A	7AL7:1:B	23	23	23	219		EVALUABLE	1.88531860681	1.88531860681
main	all	4.5	Ralpha	mature_vs_bound	1J0S:10:A	7AL7:1:B	40	40	40	722		EVALUABLE	2.96030658731	2.96030658731
main	all	4.5	Rbeta	mature_vs_bound	1J0S:10:A	7AL7:1:B	11	11	11	40		EVALUABLE	1.44701576121	1.44701576121
main	ordered	4.5	BP	mature_vs_bound	1J0S:10:A	7AL7:1:B	23	9	9	30		EVALUABLE	0.823496172481	NA
main	ordered	4.5	Ralpha	mature_vs_bound	1J0S:10:A	7AL7:1:B	40	15	15	96		EVALUABLE	1.43093981426	NA
main	ordered	4.5	Rbeta	mature_vs_bound	1J0S:10:A	7AL7:1:B	11	7	7	14		EVALUABLE	1.30988117469	NA
main	all	4.5	BP	mature_vs_bound	1J0S:10:A	3WO4:1:A	23	23	23	219		EVALUABLE	1.73835903439	1.73835903439
main	all	4.5	Ralpha	mature_vs_bound	1J0S:10:A	3WO4:1:A	40	40	40	722		EVALUABLE	2.8919539719	2.8919539719
main	all	4.5	Rbeta	mature_vs_bound	1J0S:10:A	3WO4:1:A	11	11	11	40		EVALUABLE	2.24728133898	2.24728133898
main	ordered	4.5	BP	mature_vs_bound	1J0S:10:A	3WO4:1:A	23	9	9	30		EVALUABLE	0.821779734996	NA
main	ordered	4.5	Ralpha	mature_vs_bound	1J0S:10:A	3WO4:1:A	40	15	15	96		EVALUABLE	1.58830213696	NA
main	ordered	4.5	Rbeta	mature_vs_bound	1J0S:10:A	3WO4:1:A	11	7	7	14		EVALUABLE	1.24443686799	NA
main	all	4.5	BP	mature_vs_bound	1J0S:11:A	7AL7:1:B	23	23	23	219		EVALUABLE	2.01592756849	2.01592756849
main	all	4.5	Ralpha	mature_vs_bound	1J0S:11:A	7AL7:1:B	40	40	40	722		EVALUABLE	2.33330641527	2.33330641527
main	all	4.5	Rbeta	mature_vs_bound	1J0S:11:A	7AL7:1:B	11	11	11	40		EVALUABLE	1.79798723299	1.79798723299
main	ordered	4.5	BP	mature_vs_bound	1J0S:11:A	7AL7:1:B	23	9	9	30		EVALUABLE	0.803074053631	NA
main	ordered	4.5	Ralpha	mature_vs_bound	1J0S:11:A	7AL7:1:B	40	15	15	96		EVALUABLE	1.46848020976	NA
main	ordered	4.5	Rbeta	mature_vs_bound	1J0S:11:A	7AL7:1:B	11	7	7	14		EVALUABLE	1.60135891017	NA
main	all	4.5	BP	mature_vs_bound	1J0S:11:A	3WO4:1:A	23	23	23	219		EVALUABLE	1.88127513035	1.88127513035
main	all	4.5	Ralpha	mature_vs_bound	1J0S:11:A	3WO4:1:A	40	40	40	722		EVALUABLE	2.47127212508	2.47127212508
main	all	4.5	Rbeta	mature_vs_bound	1J0S:11:A	3WO4:1:A	11	11	11	40		EVALUABLE	1.61407129875	1.61407129875
main	ordered	4.5	BP	mature_vs_bound	1J0S:11:A	3WO4:1:A	23	9	9	30		EVALUABLE	0.830643315013	NA
main	ordered	4.5	Ralpha	mature_vs_bound	1J0S:11:A	3WO4:1:A	40	15	15	96		EVALUABLE	1.55484092961	NA
main	ordered	4.5	Rbeta	mature_vs_bound	1J0S:11:A	3WO4:1:A	11	7	7	14		EVALUABLE	1.36535679513	NA
main	all	4.5	BP	mature_vs_bound	1J0S:12:A	7AL7:1:B	23	23	23	219		EVALUABLE	1.86536898886	1.86536898886
main	all	4.5	Ralpha	mature_vs_bound	1J0S:12:A	7AL7:1:B	40	40	40	722		EVALUABLE	2.88266296881	2.88266296881
main	all	4.5	Rbeta	mature_vs_bound	1J0S:12:A	7AL7:1:B	11	11	11	40		EVALUABLE	1.01675385131	1.01675385131
main	ordered	4.5	BP	mature_vs_bound	1J0S:12:A	7AL7:1:B	23	9	9	30		EVALUABLE	0.873482782706	NA
main	ordered	4.5	Ralpha	mature_vs_bound	1J0S:12:A	7AL7:1:B	40	15	15	96		EVALUABLE	1.51701224936	NA
main	ordered	4.5	Rbeta	mature_vs_bound	1J0S:12:A	7AL7:1:B	11	7	7	14		EVALUABLE	0.754638446173	NA
main	all	4.5	BP	mature_vs_bound	1J0S:12:A	3WO4:1:A	23	23	23	219		EVALUABLE	1.73451035001	1.73451035001
main	all	4.5	Ralpha	mature_vs_bound	1J0S:12:A	3WO4:1:A	40	40	40	722		EVALUABLE	2.80901200033	2.80901200033
main	all	4.5	Rbeta	mature_vs_bound	1J0S:12:A	3WO4:1:A	11	11	11	40		EVALUABLE	1.62453393728	1.62453393728
main	ordered	4.5	BP	mature_vs_bound	1J0S:12:A	3WO4:1:A	23	9	9	30		EVALUABLE	0.871834209368	NA
main	ordered	4.5	Ralpha	mature_vs_bound	1J0S:12:A	3WO4:1:A	40	15	15	96		EVALUABLE	1.61898447644	NA
main	ordered	4.5	Rbeta	mature_vs_bound	1J0S:12:A	3WO4:1:A	11	7	7	14		EVALUABLE	0.584737375433	NA
main	all	4.5	BP	mature_vs_bound	1J0S:13:A	7AL7:1:B	23	23	23	219		EVALUABLE	2.12336858814	2.12336858814
main	all	4.5	Ralpha	mature_vs_bound	1J0S:13:A	7AL7:1:B	40	40	40	722		EVALUABLE	2.91373257727	2.91373257727
main	all	4.5	Rbeta	mature_vs_bound	1J0S:13:A	7AL7:1:B	11	11	11	40		EVALUABLE	1.14662389465	1.14662389465
main	ordered	4.5	BP	mature_vs_bound	1J0S:13:A	7AL7:1:B	23	9	9	30		EVALUABLE	0.804050852351	NA
main	ordered	4.5	Ralpha	mature_vs_bound	1J0S:13:A	7AL7:1:B	40	15	15	96		EVALUABLE	1.12235262508	NA
main	ordered	4.5	Rbeta	mature_vs_bound	1J0S:13:A	7AL7:1:B	11	7	7	14		EVALUABLE	0.431283475244	NA
main	all	4.5	BP	mature_vs_bound	1J0S:13:A	3WO4:1:A	23	23	23	219		EVALUABLE	1.98715525747	1.98715525747
main	all	4.5	Ralpha	mature_vs_bound	1J0S:13:A	3WO4:1:A	40	40	40	722		EVALUABLE	2.76219418421	2.76219418421
main	all	4.5	Rbeta	mature_vs_bound	1J0S:13:A	3WO4:1:A	11	11	11	40		EVALUABLE	2.30340382147	2.30340382147
main	ordered	4.5	BP	mature_vs_bound	1J0S:13:A	3WO4:1:A	23	9	9	30		EVALUABLE	0.804470702648	NA
main	ordered	4.5	Ralpha	mature_vs_bound	1J0S:13:A	3WO4:1:A	40	15	15	96		EVALUABLE	1.28781756969	NA
main	ordered	4.5	Rbeta	mature_vs_bound	1J0S:13:A	3WO4:1:A	11	7	7	14		EVALUABLE	0.79191945936	NA
main	all	4.5	BP	mature_vs_bound	1J0S:14:A	7AL7:1:B	23	23	23	219		EVALUABLE	1.79572393535	1.79572393535
main	all	4.5	Ralpha	mature_vs_bound	1J0S:14:A	7AL7:1:B	40	40	40	722		EVALUABLE	2.27249103944	2.27249103944
main	all	4.5	Rbeta	mature_vs_bound	1J0S:14:A	7AL7:1:B	11	11	11	40		EVALUABLE	1.0166998608	1.0166998608
main	ordered	4.5	BP	mature_vs_bound	1J0S:14:A	7AL7:1:B	23	9	9	30		EVALUABLE	0.908790047888	NA
main	ordered	4.5	Ralpha	mature_vs_bound	1J0S:14:A	7AL7:1:B	40	15	15	96		EVALUABLE	1.03873351484	NA
main	ordered	4.5	Rbeta	mature_vs_bound	1J0S:14:A	7AL7:1:B	11	7	7	14		EVALUABLE	0.701771817153	NA
main	all	4.5	BP	mature_vs_bound	1J0S:14:A	3WO4:1:A	23	23	23	219		EVALUABLE	1.65018514362	1.65018514362
main	all	4.5	Ralpha	mature_vs_bound	1J0S:14:A	3WO4:1:A	40	40	40	722		EVALUABLE	2.18202740219	2.18202740219
main	all	4.5	Rbeta	mature_vs_bound	1J0S:14:A	3WO4:1:A	11	11	11	40		EVALUABLE	1.54694101523	1.54694101523
main	ordered	4.5	BP	mature_vs_bound	1J0S:14:A	3WO4:1:A	23	9	9	30		EVALUABLE	0.91751810322	NA
main	ordered	4.5	Ralpha	mature_vs_bound	1J0S:14:A	3WO4:1:A	40	15	15	96		EVALUABLE	1.1642299494	NA
main	ordered	4.5	Rbeta	mature_vs_bound	1J0S:14:A	3WO4:1:A	11	7	7	14		EVALUABLE	0.606239095507	NA
main	all	4.5	BP	mature_vs_bound	1J0S:15:A	7AL7:1:B	23	23	23	219		EVALUABLE	1.84649621081	1.84649621081
main	all	4.5	Ralpha	mature_vs_bound	1J0S:15:A	7AL7:1:B	40	40	40	722		EVALUABLE	2.46731066432	2.46731066432
main	all	4.5	Rbeta	mature_vs_bound	1J0S:15:A	7AL7:1:B	11	11	11	40		EVALUABLE	1.59174491293	1.59174491293
main	ordered	4.5	BP	mature_vs_bound	1J0S:15:A	7AL7:1:B	23	9	9	30		EVALUABLE	0.745584832055	NA
main	ordered	4.5	Ralpha	mature_vs_bound	1J0S:15:A	7AL7:1:B	40	15	15	96		EVALUABLE	1.512992363	NA
main	ordered	4.5	Rbeta	mature_vs_bound	1J0S:15:A	7AL7:1:B	11	7	7	14		EVALUABLE	1.49358083818	NA
main	all	4.5	BP	mature_vs_bound	1J0S:15:A	3WO4:1:A	23	23	23	219		EVALUABLE	1.71290290234	1.71290290234
main	all	4.5	Ralpha	mature_vs_bound	1J0S:15:A	3WO4:1:A	40	40	40	722		EVALUABLE	2.54062925765	2.54062925765
main	all	4.5	Rbeta	mature_vs_bound	1J0S:15:A	3WO4:1:A	11	11	11	40		EVALUABLE	1.68994430191	1.68994430191
main	ordered	4.5	BP	mature_vs_bound	1J0S:15:A	3WO4:1:A	23	9	9	30		EVALUABLE	0.760631178577	NA
main	ordered	4.5	Ralpha	mature_vs_bound	1J0S:15:A	3WO4:1:A	40	15	15	96		EVALUABLE	1.60214516741	NA
main	ordered	4.5	Rbeta	mature_vs_bound	1J0S:15:A	3WO4:1:A	11	7	7	14		EVALUABLE	1.22665783564	NA
main	all	4.5	BP	mature_vs_bound	1J0S:16:A	7AL7:1:B	23	23	23	219		EVALUABLE	1.63461476688	1.63461476688
main	all	4.5	Ralpha	mature_vs_bound	1J0S:16:A	7AL7:1:B	40	40	40	722		EVALUABLE	2.54585585852	2.54585585852
main	all	4.5	Rbeta	mature_vs_bound	1J0S:16:A	7AL7:1:B	11	11	11	40		EVALUABLE	1.57652260424	1.57652260424
main	ordered	4.5	BP	mature_vs_bound	1J0S:16:A	7AL7:1:B	23	9	9	30		EVALUABLE	0.839856401278	NA
main	ordered	4.5	Ralpha	mature_vs_bound	1J0S:16:A	7AL7:1:B	40	15	15	96		EVALUABLE	1.17458583202	NA
main	ordered	4.5	Rbeta	mature_vs_bound	1J0S:16:A	7AL7:1:B	11	7	7	14		EVALUABLE	1.58113222723	NA
main	all	4.5	BP	mature_vs_bound	1J0S:16:A	3WO4:1:A	23	23	23	219		EVALUABLE	1.47228188419	1.47228188419
main	all	4.5	Ralpha	mature_vs_bound	1J0S:16:A	3WO4:1:A	40	40	40	722		EVALUABLE	2.54311381321	2.54311381321
main	all	4.5	Rbeta	mature_vs_bound	1J0S:16:A	3WO4:1:A	11	11	11	40		EVALUABLE	1.92746910515	1.92746910515
main	ordered	4.5	BP	mature_vs_bound	1J0S:16:A	3WO4:1:A	23	9	9	30		EVALUABLE	0.839839140781	NA
main	ordered	4.5	Ralpha	mature_vs_bound	1J0S:16:A	3WO4:1:A	40	15	15	96		EVALUABLE	1.27531394427	NA
main	ordered	4.5	Rbeta	mature_vs_bound	1J0S:16:A	3WO4:1:A	11	7	7	14		EVALUABLE	1.36321337774	NA
main	all	4.5	BP	mature_vs_bound	1J0S:17:A	7AL7:1:B	23	23	23	219		EVALUABLE	1.9086346984	1.9086346984
main	all	4.5	Ralpha	mature_vs_bound	1J0S:17:A	7AL7:1:B	40	40	40	722		EVALUABLE	2.37105326765	2.37105326765
main	all	4.5	Rbeta	mature_vs_bound	1J0S:17:A	7AL7:1:B	11	11	11	40		EVALUABLE	1.38629895105	1.38629895105
main	ordered	4.5	BP	mature_vs_bound	1J0S:17:A	7AL7:1:B	23	9	9	30		EVALUABLE	0.84324619893	NA
main	ordered	4.5	Ralpha	mature_vs_bound	1J0S:17:A	7AL7:1:B	40	15	15	96		EVALUABLE	1.22851245641	NA
main	ordered	4.5	Rbeta	mature_vs_bound	1J0S:17:A	7AL7:1:B	11	7	7	14		EVALUABLE	0.990378730883	NA
main	all	4.5	BP	mature_vs_bound	1J0S:17:A	3WO4:1:A	23	23	23	219		EVALUABLE	1.78446533925	1.78446533925
main	all	4.5	Ralpha	mature_vs_bound	1J0S:17:A	3WO4:1:A	40	40	40	722		EVALUABLE	2.38203368205	2.38203368205
main	all	4.5	Rbeta	mature_vs_bound	1J0S:17:A	3WO4:1:A	11	11	11	40		EVALUABLE	2.01067456045	2.01067456045
main	ordered	4.5	BP	mature_vs_bound	1J0S:17:A	3WO4:1:A	23	9	9	30		EVALUABLE	0.831236470531	NA
main	ordered	4.5	Ralpha	mature_vs_bound	1J0S:17:A	3WO4:1:A	40	15	15	96		EVALUABLE	1.38765805139	NA
main	ordered	4.5	Rbeta	mature_vs_bound	1J0S:17:A	3WO4:1:A	11	7	7	14		EVALUABLE	0.964579708894	NA
main	all	4.5	BP	mature_vs_bound	1J0S:18:A	7AL7:1:B	23	23	23	219		EVALUABLE	1.87507534264	1.87507534264
main	all	4.5	Ralpha	mature_vs_bound	1J0S:18:A	7AL7:1:B	40	40	40	722		EVALUABLE	2.89354261437	2.89354261437
main	all	4.5	Rbeta	mature_vs_bound	1J0S:18:A	7AL7:1:B	11	11	11	40		EVALUABLE	1.05903835382	1.05903835382
main	ordered	4.5	BP	mature_vs_bound	1J0S:18:A	7AL7:1:B	23	9	9	30		EVALUABLE	0.900688735008	NA
main	ordered	4.5	Ralpha	mature_vs_bound	1J0S:18:A	7AL7:1:B	40	15	15	96		EVALUABLE	1.35290910251	NA
main	ordered	4.5	Rbeta	mature_vs_bound	1J0S:18:A	7AL7:1:B	11	7	7	14		EVALUABLE	0.772739180111	NA
main	all	4.5	BP	mature_vs_bound	1J0S:18:A	3WO4:1:A	23	23	23	219		EVALUABLE	1.74100468314	1.74100468314
main	all	4.5	Ralpha	mature_vs_bound	1J0S:18:A	3WO4:1:A	40	40	40	722		EVALUABLE	2.82643631964	2.82643631964
main	all	4.5	Rbeta	mature_vs_bound	1J0S:18:A	3WO4:1:A	11	11	11	40		EVALUABLE	1.47241459827	1.47241459827
main	ordered	4.5	BP	mature_vs_bound	1J0S:18:A	3WO4:1:A	23	9	9	30		EVALUABLE	0.898466810899	NA
main	ordered	4.5	Ralpha	mature_vs_bound	1J0S:18:A	3WO4:1:A	40	15	15	96		EVALUABLE	1.4915479031	NA
main	ordered	4.5	Rbeta	mature_vs_bound	1J0S:18:A	3WO4:1:A	11	7	7	14		EVALUABLE	0.59960889495	NA
main	all	4.5	BP	mature_vs_bound	1J0S:19:A	7AL7:1:B	23	23	23	219		EVALUABLE	1.5591009015	1.5591009015
main	all	4.5	Ralpha	mature_vs_bound	1J0S:19:A	7AL7:1:B	40	40	40	722		EVALUABLE	2.83406435815	2.83406435815
main	all	4.5	Rbeta	mature_vs_bound	1J0S:19:A	7AL7:1:B	11	11	11	40		EVALUABLE	1.06563595333	1.06563595333
main	ordered	4.5	BP	mature_vs_bound	1J0S:19:A	7AL7:1:B	23	9	9	30		EVALUABLE	0.793918023066	NA
main	ordered	4.5	Ralpha	mature_vs_bound	1J0S:19:A	7AL7:1:B	40	15	15	96		EVALUABLE	1.38452266631	NA
main	ordered	4.5	Rbeta	mature_vs_bound	1J0S:19:A	7AL7:1:B	11	7	7	14		EVALUABLE	0.61930615774	NA
main	all	4.5	BP	mature_vs_bound	1J0S:19:A	3WO4:1:A	23	23	23	219		EVALUABLE	1.41138521973	1.41138521973
main	all	4.5	Ralpha	mature_vs_bound	1J0S:19:A	3WO4:1:A	40	40	40	722		EVALUABLE	2.69377533287	2.69377533287
main	all	4.5	Rbeta	mature_vs_bound	1J0S:19:A	3WO4:1:A	11	11	11	40		EVALUABLE	1.30698303227	1.30698303227
main	ordered	4.5	BP	mature_vs_bound	1J0S:19:A	3WO4:1:A	23	9	9	30		EVALUABLE	0.821368415254	NA
main	ordered	4.5	Ralpha	mature_vs_bound	1J0S:19:A	3WO4:1:A	40	15	15	96		EVALUABLE	1.4507156324	NA
main	ordered	4.5	Rbeta	mature_vs_bound	1J0S:19:A	3WO4:1:A	11	7	7	14		EVALUABLE	0.501337037762	NA
main	all	4.5	BP	mature_vs_bound	1J0S:20:A	7AL7:1:B	23	23	23	219		EVALUABLE	1.7558574449	1.7558574449
main	all	4.5	Ralpha	mature_vs_bound	1J0S:20:A	7AL7:1:B	40	40	40	722		EVALUABLE	3.11548560309	3.11548560309
main	all	4.5	Rbeta	mature_vs_bound	1J0S:20:A	7AL7:1:B	11	11	11	40		EVALUABLE	1.02749531697	1.02749531697
main	ordered	4.5	BP	mature_vs_bound	1J0S:20:A	7AL7:1:B	23	9	9	30		EVALUABLE	0.813019823284	NA
main	ordered	4.5	Ralpha	mature_vs_bound	1J0S:20:A	7AL7:1:B	40	15	15	96		EVALUABLE	1.43435243786	NA
main	ordered	4.5	Rbeta	mature_vs_bound	1J0S:20:A	7AL7:1:B	11	7	7	14		EVALUABLE	0.666920840658	NA
main	all	4.5	BP	mature_vs_bound	1J0S:20:A	3WO4:1:A	23	23	23	219		EVALUABLE	1.59163355326	1.59163355326
main	all	4.5	Ralpha	mature_vs_bound	1J0S:20:A	3WO4:1:A	40	40	40	722		EVALUABLE	3.03549401793	3.03549401793
main	all	4.5	Rbeta	mature_vs_bound	1J0S:20:A	3WO4:1:A	11	11	11	40		EVALUABLE	2.00818980119	2.00818980119
main	ordered	4.5	BP	mature_vs_bound	1J0S:20:A	3WO4:1:A	23	9	9	30		EVALUABLE	0.811420367783	NA
main	ordered	4.5	Ralpha	mature_vs_bound	1J0S:20:A	3WO4:1:A	40	15	15	96		EVALUABLE	1.58841896829	NA
main	ordered	4.5	Rbeta	mature_vs_bound	1J0S:20:A	3WO4:1:A	11	7	7	14		EVALUABLE	0.720727110718	NA
