## Supplementary Data 1 for "*IL18* and pyroptosis-related genes show contrasting expression in human cardiac pericytes and endothelial cells": fig7_transcript_donors.tsv

gene	dataset	donor	predicted_direction	delta_L
IL18	A	AH1	-1	-1.1792635975424692
IL18	A	D1	-1	-1.9772291446175827
IL18	A	D11	-1	-4.0600189746719719
IL18	A	D2	-1	-0.75088142415400938
IL18	A	D3	-1	-1.4424237941242191
IL18	A	D4	-1	-1.9354663978118953
IL18	A	D5	-1	-0.73271240341887811
IL18	A	D6	-1	-1.6878521886169242
IL18	A	D7	-1	-1.1304352499866988
IL18	A	D8	-1	-1.4242873775438563
IL18	A	H2	-1	-2.2534699363600574
IL18	A	H3	-1	-2.092124624030312
IL18	A	H4	-1	-0.80341816010071287
IL18	A	H5	-1	-2.3578768488390294
IL18	A	H6	-1	-1.4353816568263218
IL18	A	H7	-1	-2.3151544579347929
CASP1	A	AH1	1	2.0594422989524652
CASP1	A	D1	1	4.3143626439675247
CASP1	A	D11	1	4.435456656949146
CASP1	A	D2	1	4.3535754714610224
CASP1	A	D3	1	2.6876611858475474
CASP1	A	D4	1	1.8520027365581568
CASP1	A	D5	1	2.8600347565575488
CASP1	A	D6	1	3.8193803966055531
CASP1	A	D7	1	2.9918666519118053
CASP1	A	D8	1	3.8103766806936292
CASP1	A	H2	1	3.5848001782654908
CASP1	A	H3	1	2.9226685337067857
CASP1	A	H4	1	3.7490163172171087
CASP1	A	H5	1	2.6860635623550104
CASP1	A	H6	1	0.9233499685846901
CASP1	A	H7	1	2.0883356525233876
CASP4	A	AH1	1	2.1058934914117504
CASP4	A	D1	1	3.3714871854752451
CASP4	A	D11	1	2.3969338652317527
CASP4	A	D2	1	3.3689023570370882
CASP4	A	D3	1	1.5340919611725203
CASP4	A	D4	1	2.3742180136614914
CASP4	A	D5	1	1.8098939107452514
CASP4	A	D6	1	3.1126766293346306
CASP4	A	D7	1	2.1681627906410395
CASP4	A	D8	1	2.4356477881305265
CASP4	A	H2	1	2.7761406842449743
CASP4	A	H3	1	2.6821540650997284
CASP4	A	H4	1	3.0258546640967152
CASP4	A	H5	1	3.7031695713714301
CASP4	A	H6	1	2.1519447579538671
CASP4	A	H7	1	2.3926606680950946
GSDMD	A	AH1	1	1.8864555917290629
GSDMD	A	D1	1	2.5157132206098982
GSDMD	A	D11	1	1.806194648818761
GSDMD	A	D2	1	2.2327367673965703
GSDMD	A	D3	1	1.525324165155828
GSDMD	A	D4	1	1.3089843031422594
GSDMD	A	D5	1	1.8572688286112218
GSDMD	A	D6	1	1.9390285924456245
GSDMD	A	D7	1	1.7177699545712821
GSDMD	A	D8	1	0.68434549324245797
GSDMD	A	H2	1	1.3138731781166033
GSDMD	A	H3	1	2.5980434198143398
GSDMD	A	H4	1	1.5673460069463614
GSDMD	A	H5	1	1.6591727873514683
GSDMD	A	H6	1	1.4761092805980205
GSDMD	A	H7	1	2.9052460609224604
IL18	B	H46	-1	-1.4598719781768925
IL18	B	H49	-1	-0.47288656624007519
IL18	B	H51	-1	-1.3789948784537858
IL18	B	H53	-1	-2.5702351703188917
IL18	B	H55	-1	-1.7514533137207424
IL18	B	H67	-1	-0.82850602376415861
CASP1	B	H46	1	3.5369868011685113
CASP1	B	H49	1	3.0475031414844511
CASP1	B	H51	1	2.9581591327358607
CASP1	B	H53	1	3.3004229457988998
CASP1	B	H55	1	3.4262953855963003
CASP1	B	H67	1	1.649460266591273
CASP4	B	H46	1	2.2612322103566522
CASP4	B	H49	1	2.8160526732701205
CASP4	B	H51	1	2.1263612655326836
CASP4	B	H53	1	2.5436499277120799
CASP4	B	H55	1	1.9660332819939681
CASP4	B	H67	1	1.2950252260941078
GSDMD	B	H46	1	1.954837452003316
GSDMD	B	H49	1	1.5486707944142921
GSDMD	B	H51	1	1.9341910332115546
GSDMD	B	H53	1	2.2767766472942856
GSDMD	B	H55	1	1.6502070056500422
GSDMD	B	H67	1	1.3627048457225577
IL18BP	A	AH1	1	0.81414300422237806
IL18BP	A	D1	1	3.6930892198508505
IL18BP	A	D11	1	3.4101777928853529
IL18BP	A	D2	1	1.5704212999294667
IL18BP	A	D3	1	2.3987602462419502
IL18BP	A	D4	1	1.2233792237768433
IL18BP	A	D5	1	2.5391956420464386
IL18BP	A	D6	1	2.4528951747065819
IL18BP	A	D7	1	1.8111278484715838
IL18BP	A	D8	1	1.3769193056439137
IL18BP	A	H2	1	0.37390650194368069
IL18BP	A	H3	1	2.5579508080553071
IL18BP	A	H4	1	1.5908619938326292
IL18BP	A	H5	1	1.5733061413262257
IL18BP	A	H6	1	1.5765190573006382
IL18BP	A	H7	1	0.30684274574157455
IL18R1	A	AH1		2.0886081449231853
IL18R1	A	D1		-0.11899864139076577
IL18R1	A	D11		0.63199540933848475
IL18R1	A	D2		0.45383164805817255
IL18R1	A	D3		-0.82832253373203013
IL18R1	A	D4		-1.0229920787890521
IL18R1	A	D5		1.2642812834905919
IL18R1	A	D6		1.2154544784270014
IL18R1	A	D7		0.69531356744284212
IL18R1	A	D8		2.1315867576893126
IL18R1	A	H2		-0.18513352337608247
IL18R1	A	H3		2.2998689119631974
IL18R1	A	H4		0.83081838988893786
IL18R1	A	H5		-0.15382621773133653
IL18R1	A	H6		2.5969553390799724
IL18R1	A	H7		0.86638426554171755
IL18RAP	A	AH1		0.32556805080622098
IL18RAP	A	D1		0.99602312956419325
IL18RAP	A	D11		1.2484304413066307
IL18RAP	A	D2		-0.31649590646957232
IL18RAP	A	D3		0.71816172754510921
IL18RAP	A	D4		1.7885032101321456
IL18RAP	A	D5		2.2116656432501549
IL18RAP	A	D6		1.4112060444301824
IL18RAP	A	D7		0.94743653265382421
IL18RAP	A	D8		0.18033478889065452
IL18RAP	A	H2		0.75481536110457614
IL18RAP	A	H3		0.56971357472855821
IL18RAP	A	H4		-1.0253900954968236
IL18RAP	A	H5		-0.72231719478450795
IL18RAP	A	H6		2.6330462530338838
IL18RAP	A	H7		1.1450668520655309
IL18BP	B	H46	1	0.58573231485252508
IL18BP	B	H49	1	1.3938994201856894
IL18BP	B	H51	1	1.7172641970324534
IL18BP	B	H53	1	1.9220112019225826
IL18BP	B	H55	1	1.4235034500680541
IL18BP	B	H67	1	0.47359105655622269
IL18R1	B	H46		1.055223356819309
IL18R1	B	H49		0.59209132117658392
IL18R1	B	H51		1.4856320058397356
IL18R1	B	H53		0.40758930368023094
IL18R1	B	H55		2.30947009332513
IL18R1	B	H67		0.22303388152160242
IL18RAP	B	H46		0.97402940317824305
IL18RAP	B	H49		1.5764377674618122
IL18RAP	B	H51		2.0129550509467258
IL18RAP	B	H53		-0.69649474173484138
IL18RAP	B	H55		0
IL18RAP	B	H67		1.1224522026707593
