## Supplementary Data 1 for "*IL18* and pyroptosis-related genes show contrasting expression in human cardiac pericytes and endothelial cells": P1a_difference.tsv

cohort	comparison	disease	control	n_disease	n_control	Delta2	Delta2_low	Delta2_high	Delta2_NA_replicates	DeltaO	DeltaO_low	DeltaO_high	DeltaO_NA_replicates	DeltaE_Myeloid	DeltaE_Myeloid_low	DeltaE_Myeloid_high	DeltaE_Myeloid_NA_replicates	DeltaE_EC_broad	DeltaE_EC_broad_low	DeltaE_EC_broad_high	DeltaE_EC_broad_NA_replicates	DeltaE_Fibroblast	DeltaE_Fibroblast_low	DeltaE_Fibroblast_high	DeltaE_Fibroblast_NA_replicates	DeltaE_Cardiomyocyte	DeltaE_Cardiomyocyte_low	DeltaE_Cardiomyocyte_high	DeltaE_Cardiomyocyte_NA_replicates	DeltaE	DeltaE_low	DeltaE_high	DeltaE_NA_replicates	explained_fraction	explained_fraction_low	explained_fraction_high	explained_fraction_NA_replicates	r2_star	r2_star_low	r2_star_high	r2_star_NA_replicates	position	DeltaE_Endothelial	DeltaE_Endothelial_low	DeltaE_Endothelial_high	DeltaE_Endothelial_NA_replicates
GSE270788	0	AMI	Donor	5	6	7.5987600395457093	-68.831682303173523	45.084440269568447	0	54.916895777247291	26.505699869198533	86.773581685114465	0	10.576139656704866	1.823919828286529	20.779472245181783	0	13.19391355430092	-8.4255048840489817	50.500785002943076	0	16.278862428965954	-3.2486261891848769	50.566383881841126	0	7.2692200977298445	-0.28019284865169275	26.195671019417915	0	47.318135737701581	-6.1183268706106695	143.10368999520347	0	0.86163165393820451	-0.17747838261853821	2.1081358733563058	3	1.0786736967554407	0.61725053954440912	1.6535356047260352	0	0を含む	NA	NA	NA	NA
GSE270788	1	ICM	Donor	4	6	-17.775804371124856	-76.059602350969101	7.706276140790858	0	-1.59555733778258	-30.557529578859018	10.066308651672685	0	4.1460638232686442	-3.9436125064254779	24.974011163960213	0	6.1361801021379172	-8.5016123543147017	24.853630160043025	0	5.3378833991787893	-6.5425670170751422	20.633054494075235	0	0.56011970875692363	-2.5368989781615592	6.048712602600502	0	16.180247033342276	-19.660121194020402	67.255930929642602	0	NA	0.27441681147601066	186.26843947961939	6171	0.72839758243802444	0.20402479285212516	1.1291536398182001	0	NA	NA	NA	NA	NA
GSE270788	2	NICM	Donor	5	6	4.6760665420368861	-16.553965753369631	29.566962100389141	0	-0.21716260256469866	-16.687293073107075	77.699546260207029	0	1.8693781628868607	-5.3226970427680955	7.9897320129525715	0	-4.7096380622459311	-19.179572003018613	35.389736840546895	0	-0.9126195988807666	-12.850449905539161	33.956536694798828	0	-1.1403496463617477	-4.14430394152871	1.9556962027886804	0	-4.8932291446015848	-38.974257901498412	77.212538419399749	0	NA	-23.951175492757727	12.881318751980819	4586	1.1053775462213848	0.65135463655755921	1.6401107147567291	0	NA	NA	NA	NA	NA
Kuppe	0	AMI	control	7	4	2.8314316059478992	-3.4365428940919633	8.9198101268775716	0	5.4464391600144602	1.8818926467174149	11.696756464104151	0	0	0	0	0	NA	NA	NA	NA	1.2417807424882046	0.031512591319314942	3.8985118976039668	0	0.52798574146806376	-0.76454460681517744	2.2604669585407891	0	2.6150075540665609	-1.0905949485895776	8.6501216851251019	0	0.48013160107706376	-0.24160131022106476	2.1401499518811002	5	1.2099019316744346	0.80213565259275976	1.7634460618253132	0	NA	0.84524107011029237	-0.88185867847773391	3.2982237652124855	0
Kuppe	1	ICM	control	8	4	0.51366821102359506	-6.0693249854898967	5.710308665692307	0	5.1877676400689232	-0.75896417835805363	11.381579995379305	0	0	0	0	0	NA	NA	NA	NA	3.5320303381210865	1.1842589694822396	7.4958054993700323	0	-0.66998870637862507	-1.1153492035666859	-0.20704660862974544	0	4.6740994290453282	1.1280435646223301	9.8298302945535241	0	0.90098473049252248	0.32365707174477115	5.6294991474812024	451	1.0330367270371335	0.64124705464603982	1.3803266867112767	0	NA	1.8120577973028666	0.20878056869231926	3.6048770715029819	0
