## Supplementary Data 1 for "*IL18* and pyroptosis-related genes show contrasting expression in human cardiac pericytes and endothelial cells": P1a_specific_genes_summary.tsv

cohort	source	candidates	selected	missing	pericyte_only_rejected	rejected_by_Cardiomyocyte	rejected_by_EC_broad	rejected_by_Fibroblast	rejected_by_Pericyte	rejected_by_TNKCells	fallback_donor_count	fallback_group_count	included_fixed_markers	AMI_PC_source_CPM_ratio	Donor_PC_source_CPM_ratio	ICM_PC_source_CPM_ratio	NICM_PC_source_CPM_ratio	rejected_by_Myeloid	rejected_by_Cycling cells	rejected_by_Endothelial	rejected_by_Lymphoid	rejected_by_Mast	rejected_by_Neuronal	rejected_by_vSMCs	control_PC_source_CPM_ratio
GSE270788	Myeloid	4951	129	False	7	670	903	711	886	1652	0	1	4	0.12112512664468214	0.074974735307129572	0.1161388726808977	0.07854014948636967	NA	NA	NA	NA	NA	NA	NA	NA
GSE270788	EC_broad	4885	38	False	17	695	NA	733	1090	1306	0	0	1	0.1873223414900442	0.13687249816584587	0.18038173287276299	0.1206254898815043	1023	NA	NA	NA	NA	NA	NA	NA
GSE270788	Fibroblast	4758	58	False	19	670	818	NA	1077	1176	0	0	NA	0.24990762993875765	0.15706598361099622	0.22729288624916663	0.1536405840509566	959	NA	NA	NA	NA	NA	NA	NA
GSE270788	Cardiomyocyte	3597	139	False	9	NA	508	449	714	1125	0	0	NA	0.12061139808837731	0.10665393680209732	0.11579315708327344	0.10577377417650743	662	NA	NA	NA	NA	NA	NA	NA
Kuppe	Myeloid	4453	1	True	0	446	NA	361	211	NA	0	0	0	0.14200871233385937	NA	0.20472241271771457	NA	NA	1347	395	755	515	260	162	0.076200175951007462
Kuppe	Endothelial	4415	131	False	5	525	NA	479	371	NA	0	0	2	0.084801498729555405	NA	0.072755506350650104	NA	521	625	NA	760	404	353	246	0.060586682282512634
Kuppe	Fibroblast	4404	76	False	3	490	NA	NA	385	NA	0	0	NA	0.11349942722386505	NA	0.12511279553833921	NA	490	630	463	698	390	441	341	0.079044104767440712
Kuppe	Cardiomyocyte	3109	99	False	3	NA	NA	295	231	NA	2	0	NA	0.17293291263362062	NA	0.1172147315480121	NA	326	372	293	570	355	276	292	0.17007190007338893
