## Supplementary Data 1 for "*IL18* and pyroptosis-related genes show contrasting expression in human cardiac pericytes and endothelial cells": P1b_estimates.tsv

cohort	mode	estimate	n_disease	n_control	value	low	high	P	assignments	P_floor	NA_replicates	position
GSE270788	before	B_class	5	6	1.073883725645846	NA	NA	NA	0	NA	0	NA
GSE270788	before	B_pool	5	6	-0.9067364038508039	NA	NA	NA	0	NA	0	NA
GSE270788	after	B_class	5	6	0.69358226286238978	0.038573488333620204	1.3029569509239201	0.069264069264069264	462	0.0021645021645021645	0	下限 > 0
GSE270788	after	B_pool	5	6	-0.68770429483057782	-1.1616483950859464	-0.16131995178488723	NA	0	NA	0	NA
Kuppe	before	B_class	7	4	0.33681404260416414	NA	NA	NA	0	NA	0	NA
Kuppe	before	B_pool	7	4	-0.59686727329724132	NA	NA	NA	0	NA	0	NA
Kuppe	after	B_class	7	4	0.32677229098047089	0.10718084867309138	0.69911511347431743	0.051515151515151514	330	0.0030303030303030303	0	下限 > 0
Kuppe	after	B_pool	7	4	-0.59490993484598498	-1.0872227083401909	-0.30425446196763073	NA	0	NA	0	NA
