## Supplementary Data 1 for "*IL18* and pyroptosis-related genes show contrasting expression in human cardiac pericytes and endothelial cells": P1c_summary.tsv

cohort	estimate	full	min	max	sign_changes	NA	all_positive
GSE270788	B_class	1.073883725645846	0.97803439035409134	1.2414648003828725	0	0	True
GSE270788	B_pool	-0.9067364038508039	-1.0245782428674142	-0.76636381613777349	0	0	False
Kuppe	B_class	0.33681404260416414	0.26248528150657258	0.4395531596193365	0	0	True
Kuppe	B_pool	-0.59686727329724132	-0.72168528496735362	-0.52979894581914522	0	0	False
