## Supplementary Data 1 for "*IL18* and pyroptosis-related genes show contrasting expression in human cardiac pericytes and endothelial cells": P2_calibration_summary.tsv

level	stratum	reference	n_reference	target	lower_fraction	upper_fraction	q5	q25	q50	q75	q95	donor_id	zone
stratum	1	R_EC	1968	-0.14865361961731072	0.37195121951219512	0.62804878048780488	-0.61368324012304065	-0.23570986892423518	-0.079783452262656596	0.0764511027983652	0.44888070398901575	NA	NA
stratum	1	R_PC	3063	0.35153642506716043	0.90042442050277505	0.099575579497224939	-0.70938985012621791	-0.33519653399914784	-0.13310746123849793	0.093671781322083536	0.54528301762300935	NA	NA
stratum	1	G_D	307	0.75109840496579861	0.17263843648208468	NA	0.567564699227046	0.82678221264212448	0.96981318783100201	1.089723455218595	1.306782305829278	NA	NA
stratum	2	R_EC	2014	-0.27360329409571893	0.30834160873882821	0.69165839126117179	-0.96036164126268742	-0.33277172051614068	-0.091048521542653749	0.1456653832427548	0.56472945034487299	NA	NA
stratum	2	R_PC	3094	0.081051312999314007	0.57045895281189396	0.42986425339366519	-0.94667662783828588	-0.35015900144811507	-0.010611952893452958	0.32826134434894794	0.84646848698423538	NA	NA
stratum	2	G_D	307	0.82351888381171889	0.31921824104234525	NA	0.37934255007492862	0.7349889787772399	0.93279080773572398	1.0836181593808716	1.4069721753008035	NA	NA
stratum	3	R_EC	2149	-0.51453785400640939	0.250814332247557	0.749185667752443	-2.0008966410074036	-0.51673245594109218	0.050648640185727345	0.60151663237343822	1.4613383632260246	NA	NA
stratum	3	R_PC	3088	0.53642967976275013	0.66936528497409331	0.33063471502590674	-2.0699400004362003	-0.60833750844386003	0.12436211533625929	0.7764157965799876	1.809543061651701	NA	NA
stratum	3	G_D	307	0.47702378673026408	0.51140065146579805	NA	-0.043354014804652063	0.28022532129206956	0.46756607328599858	0.64840900824762038	1.0343397789143345	NA	NA
stratum	4	R_EC	1860	0.15695227783160792	0.6440860215053763	0.35591397849462364	-0.98910855591133495	-0.24423757401161761	0.054610879893394415	0.25594954505428125	0.78308903830875909	NA	NA
stratum	4	R_PC	3024	0.32247656861739404	0.79332010582010581	0.20667989417989419	-0.8320944992098791	-0.28697574040492446	-0.00137013456812074	0.25631795040970617	0.74748785861514699	NA	NA
stratum	4	G_D	307	0.91763278691506878	0.57980456026058635	NA	0.29606245434846579	0.66443977794778253	0.8639870718917102	1.0199828009800058	1.3565798096812633	NA	NA
unit	0	G_D	307	0.91723204407600245	NA	NA	NA	NA	0.91908984686685458	NA	NA	P1	CTRL
unit	2	G_D	307	0.69856410900048493	NA	NA	NA	NA	0.8688582733395086	NA	NA	P3	BZ
unit	4	G_D	307	1.0247642440129314	NA	NA	NA	NA	0.83489978264722664	NA	NA	P4	FZ
unit	2	G_D	307	0.91196476349988564	NA	NA	NA	NA	0.9916010260421626	NA	NA	P2	BZ
unit	1	G_D	307	0.37847983834604282	NA	NA	NA	NA	0.83168680761763358	NA	NA	P3	RZ
unit	3	G_D	307	0.1636654530168743	NA	NA	NA	NA	0.55818926606607333	NA	NA	P2	IZ
unit	1	G_D	307	0.69254975106425465	NA	NA	NA	NA	1.021015387349945	NA	NA	P6	RZ
unit	0	G_D	307	1.0687879562949343	NA	NA	NA	NA	0.98947683965855338	NA	NA	P7	CTRL
unit	0	G_D	307	0.91720301770969348	NA	NA	NA	NA	0.97464135930012097	NA	NA	P8	CTRL
unit	1	G_D	307	0.83894869257997029	NA	NA	NA	NA	1.0786088110446994	NA	NA	P2	RZ
unit	1	G_D	307	0.8616864001897333	NA	NA	NA	NA	0.86354178600184295	NA	NA	P9	RZ
unit	3	G_D	307	0.20890803335156691	NA	NA	NA	NA	0.59584948800981086	NA	NA	P10	IZ
unit	4	G_D	307	0.98346900352119737	NA	NA	NA	NA	0.91902941623118062	NA	NA	P11	RZ
unit	3	G_D	307	0.4689986240536746	NA	NA	NA	NA	0.40226463400044071	NA	NA	P9	IZ
unit	4	G_D	307	0.84146666853850749	NA	NA	NA	NA	0.92893976236991893	NA	NA	P12	BZ
unit	4	G_D	307	1.0738261976522854	NA	NA	NA	NA	0.58596288040590161	NA	NA	P13	IZ
unit	4	G_D	307	0.96797191678563288	NA	NA	NA	NA	0.98946441254628303	NA	NA	P14	FZ
unit	4	G_D	307	0.77725387120604594	NA	NA	NA	NA	0.8120415691295273	NA	NA	P18	FZ
unit	4	G_D	307	0.82588339306691461	NA	NA	NA	NA	0.76090614489011521	NA	NA	P19	FZ
unit	3	G_D	307	0.70922470922482761	NA	NA	NA	NA	0.4548075681261044	NA	NA	P16	IZ
unit	4	G_D	307	1.0412401613998934	NA	NA	NA	NA	0.65860155404938114	NA	NA	P20	FZ
unit	3	G_D	307	0.54298235966354624	NA	NA	NA	NA	0.44443131676861913	NA	NA	P15	IZ
unit	0	G_D	307	1.1185125608054627	NA	NA	NA	NA	1.064828934251687	NA	NA	P17	CTRL
