## Supplementary Data 1 for "*IL18* and pyroptosis-related genes show contrasting expression in human cardiac pericytes and endothelial cells": P2_strata.tsv

stratum	n_units	EC_sum_y	PC_sum_y	EC_sum_N	PC_sum_N	L_EC_pool	L_PC_pool	D_pool	median_L_EC	median_L_PC	median_D	median_L_EC_delta	median_L_PC_delta	median_D_delta	DeltaL_EC	DeltaL_PC	DeltaD	DeltaL_EC_low	DeltaL_EC_high	DeltaL_PC_low	DeltaL_PC_high	DeltaD_low	DeltaD_high	max_EC_N_fraction	max_EC_unit	max_PC_N_fraction	max_PC_unit	days_min	days_max	PC_n_fraction	EC_n_fraction	Myeloid_n_fraction
0	4	1128	113	13689439	5732638	6.3819631282075333	4.3723735769001566	2.0095895513073767	6.3828451617262285	4.3271857782550303	1.9955425207164534	NA	NA	NA	NA	NA	NA	NA	NA	NA	NA	NA	NA	0.34682451194676422	P8	0.27864658469626025	P7	control	control	0.064061637424093321	0.14821304274776181	0.075726663946427283
1	4	1122	187	15114404	7354550	6.2333095085902226	4.723910001967317	1.5093995066229056	6.1359106761780113	4.734597111730432	1.5388416350954719	-0.24693448554821718	0.4074113334754017	-0.45670088562098154	-0.14865361961731072	0.35153642506716043	-0.50019004468447115	-0.42943736364440266	0.14266490384087849	0.078674956593042467	0.69852380083862897	-0.91135460212279273	-0.24079564024614353	0.33163067495086146	P9	0.32272171648843234	P6	2	5	0.069693230651406202	0.15378887801557248	0.06722546057950049
2	2	270	44	3971048	2104398	6.1083598341118144	4.4534248898994706	1.6549349442123438	6.1785597238723176	4.5603087267445197	1.6182509971277974	-0.20428543785391096	0.23312294848948945	-0.37729152358865603	-0.27360329409571893	0.081051312999314007	-0.35465460709503294	NA	NA	NA	NA	NA	NA	0.69441618434226937	P2	0.69176267987329398	P2	2	5	0.059274652417000646	0.12918707634456483	0.090297362822225516
3	5	392	54	6831538	1859517	5.8674252742011239	4.9088032566629067	0.95862201753821719	5.3463285327281227	4.9265091317206409	0.94249473447580101	-1.0365166289981058	0.59932335346561061	-1.0530477862406524	-0.51453785400640939	0.53642967976275013	-1.0509675337691595	-1.5681274943381718	-0.1187717049741206	-0.00012826354167838616	0.80685229916340528	-1.6623695162366956	-0.81043664697703388	0.42780922831725449	P9	0.49335929706477544	P9	2	11	0.04837483053929835	0.19181298151638396	0.17534636114142116
4	8	1794	119	19503326	4779220	6.5389154060391412	4.6948501455175506	1.8440652605215906	6.448783789642091	4.5169373823736745	1.9607976417211286	0.065938627915862469	0.18975160411864422	-0.034744878995324857	0.15695227783160792	0.32247656861739404	-0.16552429078578612	-0.12603672741291058	0.46116123366023026	-0.045161576998903039	0.6637388248362367	-0.42968832341754776	0.070646509244850872	0.29302171332212773	P18	0.24643017061361477	P14	31	166	0.053862894450489661	0.19617258835217866	0.16490041160051094
