## Supplementary Data 1 for "*IL18* and pyroptosis-related genes show contrasting expression in human cardiac pericytes and endothelial cells": P2_units.tsv

donor_id	group	zone	sample	days_after_infarction_source	ALL_n	ALL_N	EC_n	EC_N	EC_fraction	PC_n	PC_N	PC_fraction	Myeloid_n	Myeloid_N	Myeloid_fraction	paired_eligible	stratum	EC_y	EC_L	PC_y	PC_L	D
P1	control	CTRL	CK158	control	11416	54378522	1935	3887981	0.1694989488437281	706	1223090	0.061843027330063069	1340	2752661	0.11737911702873161	True	0	261	6.0902174055517282	22	4.2469574736522864	1.8432599318994418
P3	AMI	BZ	CK160	2	9301	52976640	750	1213488	0.080636490699924734	358	648654	0.038490484894097406	1240	1654222	0.13331899795720889	True	2	101	6.3962819333874457	20	4.9924547990217238	1.4038271343657218
P3	AMI	IZ	CK161	2	581	386250	115	72487	0.19793459552495696	16	9880	0.027538726333907058	150	91815	0.25817555938037867	False	-1	0	0	0	NA	NA
P4	ICM	FZ	CK162	88	2619	4246872	1435	2327210	0.54791905307369226	121	138156	0.046200840015273005	83	99197	0.031691485299732723	True	4	218	6.564902465154784	3	4.5055469478329941	2.0593555173217899
P2	AMI	BZ	CK163	5	10910	66956542	1861	2757560	0.17057745187901008	840	1455744	0.076993583868011001	585	766872	0.053620531622364805	True	2	169	5.9608375143571894	24	4.1281626544673165	1.832674859889873
P3	AMI	RZ	CK164	2	10795	47938391	1023	1990660	0.094766095414543769	324	646566	0.03001389532190829	1110	1985908	0.10282538212135248	True	1	137	6.1255972954503672	26	5.3650081669296545	0.7605891285207127
P2	AMI	IZ	CK165	5	1897	5587782	298	384757	0.15709014232999474	75	98598	0.039536109646810751	105	105964	0.055350553505535055	True	3	5	3.8068617618941634	1	3.4779613776014644	0.32890038429269897
P6	AMI	RZ	CK356	3	11250	78092752	1932	3774794	0.17173333333333332	1143	2373473	0.1016	661	1743034	0.058755555555555554	True	1	244	6.0364877050171009	57	4.6447469615178498	1.391740743499251
P7	control	CTRL	CK357	control	10682	81252348	1158	2297754	0.10840666541846096	729	1597380	0.068245646882606259	540	1171981	0.050552331024152783	True	0	180	6.3099286267549211	27	4.162103517221456	2.1478251095334651
P8	control	CTRL	CK358	control	10873	74189983	1941	4747833	0.17851558907385268	635	1576916	0.058401545111744689	672	2551342	0.061804469787547132	True	0	412	6.455761696697536	37	4.6125600958805411	1.8432016008169949
P2	AMI	RZ	CK359	5	10399	75444228	2101	4336550	0.20203865756322723	971	2268262	0.093374362919511497	710	1791777	0.068275795749591306	True	1	391	6.510389788634706	62	4.8244472619430132	1.6859425266916928
P9	AMI	RZ	CK360	2	14562	93970470	2173	5012400	0.14922400769125121	838	2066249	0.057547040241725037	679	2016407	0.046628210410657879	True	1	350	6.1462240569056554	42	4.4145880705807006	1.7316359863249549
P10	AMI	IZ	CK361	6	6043	10314994	743	756005	0.12295217607148767	317	374013	0.052457388714214792	1348	1436724	0.22306801257653483	True	3	30	5.3463285327281227	11	4.9265091317206409	0.41981940100748183
P11	ICM	RZ	CK362	31	6256	37414391	1374	2377274	0.21962915601023017	459	951243	0.073369565217391311	370	962270	0.05914322250639386	True	4	302	7.0004086402703987	30	5.0240396067595228	1.9763690335108759
P9	AMI	IZ	CK363; CK372; CK375	2	9865	16351421	2420	2922595	0.24531170805879371	690	917410	0.069944247339077545	1056	1025477	0.10704510897110998	True	3	168	5.8699493946779899	27	4.9274546602021889	0.94249473447580101
P12	ICM	BZ	CK364	31	6279	34665572	1002	1636941	0.15957955088389872	458	770167	0.072941551202420768	864	1773737	0.13760152890587674	True	4	86	5.7424648983628499	12	4.0514622734944377	1.6910026248684122
P13	ICM	IZ	CK365	45	3654	6852143	553	1086286	0.15134099616858238	235	393504	0.06431308155446086	1065	1616395	0.2914614121510673	True	4	90	6.38975796294124	7	4.2318080562190774	2.1579499067221626
P14	ICM	FZ	CK366	62	8567	61248191	1488	3107016	0.17368973969884441	560	1177744	0.065367106338274777	719	2029374	0.083926695459320647	True	4	273	6.4735540668457352	26	4.5283278169143539	1.9452262499313813
P18	ICM	FZ	CK367	153	5306	27769716	1216	5714898	0.22917451941198644	173	605371	0.032604598567659251	561	1416229	0.10572936298529965	True	4	485	6.4240135124384459	17	4.8620522541495665	1.5619612582888793
P19	ICM	FZ	CK368	40	6140	19889712	683	1550139	0.11123778501628664	185	470801	0.03013029315960912	2704	7544626	0.44039087947882738	True	4	201	7.0297376779817142	19	5.3700510406761595	1.6596866373055548
P16	AMI	IZ	CK369; CK376	4	3073	2398798	940	717740	0.30589000976244712	137	102584	0.044581841848356653	579	405831	0.18841522941750732	True	3	20	4.8512614995744237	1	3.4260109343871976	1.425250565187226
P20	ICM	FZ	CK370	166	3453	14396557	542	1703562	0.15696495800752969	86	272234	0.024905878945844194	605	2008779	0.17520996235157835	True	4	139	6.3679605872411766	5	4.2754952384903442	2.0924653487508325
P15	AMI	IZ	CK371; CK373	11	9365	16511476	1400	2050441	0.14949279231179927	244	366912	0.026054458088627868	2215	3205751	0.23651895355045383	True	3	169	6.3823437816971431	14	5.2911721051730565	1.0911716765240866
P17	control	CTRL	CK374	control	8692	63486488	1141	2755871	0.13127013345605154	599	1335252	0.06891394385641969	603	1925675	0.069374137137597797	True	0	275	6.6551652380584887	27	4.4074140828577741	2.2477511552007146
