## Supplementary Data 1 for "*IL18* and pyroptosis-related genes show contrasting expression in human cardiac pericytes and endothelial cells": P3_class_table.tsv

cohort	gene	class	n_disease	n_control	B_class	low	high	P	assignments	P_floor	method	Donor_n	Donor_sum_y	Donor_sum_N	Donor_L_pool	AMI_n	AMI_sum_y	AMI_sum_N	AMI_L_pool	ICM_n	ICM_sum_y	ICM_sum_N	ICM_L_pool	NICM_n	NICM_sum_y	NICM_sum_N	NICM_L_pool	q	family_n	control_n	control_sum_y	control_sum_N	control_L_pool
GSE270788	IL18	Adipocytes	2	1	-1.3751724547031379	NA	NA	NA	0	NA	not_evaluable	1	2	72495	4.8373433154377112	2	21	2095619	3.4621708607345734	1	0	269086	0	4	9	773535	3.6593419908187816	1	14	NA	NA	NA	NA
GSE270788	IL18	Cardiomyocyte	5	7	1.0732353076595036	0.48387246763925895	2.002144060173856	0.016414141414141416	792	0.0012626262626262627	exact	7	18	5228378	2.1514530629751452	5	31	3713376	3.2246883706346487	5	23	5897221	2.2928235920143227	6	50	10552996	2.5205457035585006	0.22979797979797983	14	NA	NA	NA	NA
GSE270788	IL18	Endocardium	4	3	-0.5201107805945786	-1.4814951683663722	2.8563333601825294	0.59999999999999998	35	0.028571428571428571	exact	3	4	331874	3.7062837663726729	4	6	740564	3.1861729857780943	4	28	1106381	4.7174152788737498	5	50	1843777	4.8134347461738445	1	14	NA	NA	NA	NA
GSE270788	IL18	Endothelium	5	6	0.19239551924597587	-1.1305523282402379	2.4034591039406576	0.94588744588744589	462	0.0021645021645021645	exact	6	4	617687	2.9022225136486188	5	13	1723621	3.0946180328945947	5	6	1043340	2.7550503520743863	5	15	1471091	3.4849777204769472	1	14	NA	NA	NA	NA
GSE270788	IL18	Epicardium	3	1	0.34659071928756457	NA	NA	NA	0	NA	not_evaluable	1	3	19559	7.2703614412592108	3	65	332813	7.6169521605467754	0	0	0	NA	0	0	0	NA	1	14	NA	NA	NA	NA
GSE270788	IL18	Fibroblast	5	7	1.3461526183667396	0.55794948474225914	2.6343228545852355	0.041666666666666664	792	0.0012626262626262627	exact	7	5	1052380	2.5238468342031566	5	45	3303650	3.8699994525698962	5	15	1517947	3.4438410624871909	6	62	3447359	4.2467715256432443	0.29166666666666663	14	NA	NA	NA	NA
GSE270788	IL18	Glia	0	0	NA	NA	NA	NA	0	NA	not_evaluable	0	0	0	NA	0	0	0	NA	1	0	38914	0	1	0	97190	0	1	14	NA	NA	NA	NA
GSE270788	IL18	Lymphatics	3	2	0.3734188021421776	-3.8667895938266725	4.2107282925046627	0.90000000000000002	10	0.10000000000000001	exact	2	1	108705	3.3503853444934828	3	2	163770	3.7238041466356604	2	2	231231	3.2704331530273119	4	8	395671	4.4072723985073621	1	14	NA	NA	NA	NA
GSE270788	IL18	Mast	0	0	NA	NA	NA	NA	0	NA	not_evaluable	0	0	0	NA	0	0	0	NA	0	0	0	NA	0	0	0	NA	1	14	NA	NA	NA	NA
GSE270788	IL18	Myeloid	5	7	-0.10047405075678295	-1.3400406146921557	1.0879285248325155	0.8737373737373737	792	0.0012626262626262627	exact	7	54	732496	6.2234329586229098	5	186	2707667	6.1229589078661268	5	79	1013846	6.3023392395557636	5	162	2411374	6.0913108702372272	1	14	NA	NA	NA	NA
GSE270788	IL18	Pericyte	5	6	0.90829412120652675	-0.28620436734503918	3.389849317102632	0.19264069264069264	462	0.0021645021645021645	exact	6	2	492870	2.3385285752144003	5	5	588739	3.246822696420927	4	6	445871	3.8536770431524596	5	4	1258323	2.0631004679102576	0.89898989898989889	14	NA	NA	NA	NA
GSE270788	IL18	Plasma	0	0	NA	NA	NA	NA	0	NA	not_evaluable	0	0	0	NA	0	0	0	NA	0	0	0	NA	0	0	0	NA	1	14	NA	NA	NA	NA
GSE270788	IL18	SMC	2	0	NA	NA	NA	NA	0	NA	not_evaluable	0	0	0	NA	2	0	80539	0	1	0	31753	0	2	0	135021	0	1	14	NA	NA	NA	NA
GSE270788	IL18	TNKCells	4	2	3.316810426772892	0	4.0204701076286797	0.46666666666666667	15	0.066666666666666666	exact	2	0	40282	0	4	2	223100	3.316810426772892	4	2	253023	3.1545216032445955	3	4	464474	3.264820462618371	1	14	NA	NA	NA	NA
GSE270788	CASP1	Adipocytes	2	1	-2.7303582365385179	NA	NA	NA	0	NA	not_evaluable	1	5	72495	6.1286702321942101	2	20	2095619	3.3983119956556922	1	3	269086	3.6027480931107787	4	5	773535	2.8999164420927084	1	14	NA	NA	NA	NA
GSE270788	CASP1	Cardiomyocyte	5	7	0.034379714609646506	-1.0839870164036418	1.4164991541196199	0.96212121212121215	792	0.0012626262626262627	exact	7	15	5228378	1.951945289291287	5	11	3713376	1.9863250039009335	5	23	5897221	2.2928235920143227	6	20	10552996	1.5336612175792719	1	14	NA	NA	NA	NA
GSE270788	CASP1	Endocardium	4	3	1.3809922736583848	-2.0047500908823563	3.5928127380434085	0.37142857142857144	35	0.028571428571428571	exact	3	1	331874	2.0047500908823563	4	7	740564	3.3857423645407412	4	24	1106381	4.5041338926110752	5	18	1843777	3.4279505685010934	1	14	NA	NA	NA	NA
GSE270788	CASP1	Endothelium	5	6	-0.45049334592940049	-1.2726179732176801	0.65063400719634068	0.39610389610389612	462	0.0021645021645021645	exact	6	11	617687	4.2333030889632797	5	22	1723621	3.7828097430338792	5	19	1043340	4.2638416576528106	5	25	1471091	4.1694592584826049	1	14	NA	NA	NA	NA
GSE270788	CASP1	Epicardium	3	1	2.8092869716990876	NA	NA	NA	0	NA	not_evaluable	1	0	19559	0	3	2	332813	2.8092869716990876	0	0	0	NA	0	0	0	NA	1	14	NA	NA	NA	NA
GSE270788	CASP1	Fibroblast	5	7	-0.21490066004916297	-0.56396018347697352	0.35525677847686171	0.24494949494949494	792	0.0012626262626262627	exact	7	12	1052380	3.6325852537735139	5	32	3303650	3.417684593724351	5	11	1517947	3.0438046489391861	6	36	3447359	3.5163652644950862	1	14	NA	NA	NA	NA
GSE270788	CASP1	Glia	0	0	NA	NA	NA	NA	0	NA	not_evaluable	0	0	0	NA	0	0	0	NA	1	0	38914	0	1	0	97190	0	1	14	NA	NA	NA	NA
GSE270788	CASP1	Lymphatics	3	2	4.2719017144346694	0	5.3564264598742204	0.29999999999999999	10	0.10000000000000001	exact	2	0	108705	0	3	3	163770	4.2719017144346694	2	3	231231	3.8046771613162935	4	1	395671	1.8185856621603487	1	14	NA	NA	NA	NA
GSE270788	CASP1	Mast	0	0	NA	NA	NA	NA	0	NA	not_evaluable	0	0	0	NA	0	0	0	NA	0	0	0	NA	0	0	0	NA	1	14	NA	NA	NA	NA
GSE270788	CASP1	Myeloid	5	7	0.59561937713015212	-0.54671528891865728	1.6305015017833657	0.65404040404040409	792	0.0012626262626262627	exact	7	13	732496	4.2286291800879319	5	74	2707667	4.824248557218084	5	39	1013846	5.3025888691936141	5	50	2411374	4.4419525977577061	1	14	NA	NA	NA	NA
GSE270788	CASP1	Pericyte	5	6	1.3635881808232666	-1.8530442520182537	3.6297602670466196	0.27489177489177491	462	0.0021645021645021645	exact	6	1	492870	1.5988094653420464	5	4	588739	2.962397646165313	4	6	445871	3.8536770431524596	5	5	1258323	2.3142738234532008	1	14	NA	NA	NA	NA
GSE270788	CASP1	Plasma	0	0	NA	NA	NA	NA	0	NA	not_evaluable	0	0	0	NA	0	0	0	NA	0	0	0	NA	0	0	0	NA	1	14	NA	NA	NA	NA
GSE270788	CASP1	SMC	2	0	NA	NA	NA	NA	0	NA	not_evaluable	0	0	0	NA	2	0	80539	0	1	1	31753	5.0220609199240478	2	0	135021	0	1	14	NA	NA	NA	NA
GSE270788	CASP1	TNKCells	4	2	0.51322441217687675	-0.71123981843971507	5.6501340537477871	0.59999999999999998	15	0.066666666666666666	exact	2	1	40282	4.6906955425380072	4	8	223100	5.203919954714884	4	5	253023	4.3758074630818298	3	14	464474	4.9607722097541043	1	14	NA	NA	NA	NA
GSE270788	GSDMD	Adipocytes	2	1	0.79704577912615981	NA	NA	NA	0	NA	not_evaluable	1	2	72495	4.8373433154377112	2	102	2095619	5.634389094563871	1	11	269086	5.3881593651606101	4	23	773535	4.9417460596776559	1	14	NA	NA	NA	NA
GSE270788	GSDMD	Cardiomyocyte	5	7	-0.078363936817417823	-1.1561003000761489	1.3915614001778704	0.90656565656565657	792	0.0012626262626262627	exact	7	88	5228378	4.156333813353247	5	59	3713376	4.0779698765358292	5	122	5897221	4.4388058463306876	6	102	10552996	3.4148799158598364	1	14	NA	NA	NA	NA
GSE270788	GSDMD	Endocardium	4	3	0.13269086012613496	-0.45076029280619867	5.8913135661129772	0.8571428571428571	35	0.028571428571428571	exact	3	20	331874	5.9369637762741032	4	49	740564	6.0696546364002382	4	90	1106381	6.363631911117678	5	88	1843777	5.6066824981491177	1	14	NA	NA	NA	NA
GSE270788	GSDMD	Endothelium	5	6	0.25024942549431817	-0.78742251692630838	1.1506935620039416	0.61255411255411252	462	0.0021645021645021645	exact	6	46	617687	6.2378576470601788	5	153	1723621	6.4881070725544969	5	84	1043340	6.3489169785015624	5	90	1471091	5.9583574606540957	1	14	NA	NA	NA	NA
GSE270788	GSDMD	Epicardium	3	1	4.6460199115967251	NA	NA	NA	0	NA	not_evaluable	1	0	19559	0	3	8	332813	4.6460199115967251	0	0	0	NA	0	0	0	NA	1	14	NA	NA	NA	NA
GSE270788	GSDMD	Fibroblast	5	7	0.30887485254795877	-0.50126278366189436	1.2003409961516569	0.43686868686868685	792	0.0012626262626262627	exact	7	52	1052380	5.65568983257028	5	203	3303650	5.9645646851182388	5	112	1517947	6.2246551739284479	6	143	3447359	5.4087468205200127	1	14	NA	NA	NA	NA
GSE270788	GSDMD	Glia	0	0	NA	NA	NA	NA	0	NA	not_evaluable	0	0	0	NA	0	0	0	NA	1	4	38914	6.6975343333838282	1	3	97190	4.9940081981908779	1	14	NA	NA	NA	NA
GSE270788	GSDMD	Lymphatics	3	2	0.29766125030519142	-0.14602535687497564	1.0737364053814451	0.69999999999999996	10	0.10000000000000001	exact	2	7	108705	6.0310965612926566	3	13	163770	6.328757811597848	2	20	231231	6.451105469498974	4	27	395671	6.1135028002403127	1	14	NA	NA	NA	NA
GSE270788	GSDMD	Mast	0	0	NA	NA	NA	NA	0	NA	not_evaluable	0	0	0	NA	0	0	0	NA	0	0	0	NA	0	0	0	NA	1	14	NA	NA	NA	NA
GSE270788	GSDMD	Myeloid	5	7	0.20365523791293061	-0.79630166652648271	1.4513930330183757	0.70833333333333337	792	0.0012626262626262627	exact	7	49	732496	6.0852241481354294	5	209	2707667	6.2888793860483601	5	109	1013846	6.7617027698856882	5	134	2411374	5.8219647034342241	1	14	NA	NA	NA	NA
GSE270788	GSDMD	Pericyte	5	6	0.58678471317714465	-0.76890141268676815	1.668718481795969	0.47186147186147187	462	0.0021645021645021645	exact	6	16	492870	5.0644914906284138	5	29	588739	5.6512762038055584	4	23	445871	5.7165636970440357	5	34	1258323	4.8083896555591403	1	14	NA	NA	NA	NA
GSE270788	GSDMD	Plasma	0	0	NA	NA	NA	NA	0	NA	not_evaluable	0	0	0	NA	0	0	0	NA	0	0	0	NA	0	0	0	NA	1	14	NA	NA	NA	NA
GSE270788	GSDMD	SMC	2	0	NA	NA	NA	NA	0	NA	not_evaluable	0	0	0	NA	2	2	80539	4.6911259625392763	1	2	31753	5.9996883111728065	2	2	135021	3.9829945460546945	1	14	NA	NA	NA	NA
GSE270788	GSDMD	TNKCells	4	2	0.63907790072227577	-0.26658518540312937	1.760812511442202	0.33333333333333331	15	0.066666666666666666	exact	2	3	40282	6.2379260212994581	4	26	223100	6.8770039220217338	4	30	253023	6.9016669660247665	3	24	464474	5.7189466134250129	1	14	NA	NA	NA	NA
Kuppe	IL18	Adipocyte	1	0	NA	NA	NA	NA	0	NA	not_evaluable	NA	NA	NA	NA	1	11	906125	3.7158500520259223	2	12	2361283	2.6045417773900472	NA	NA	NA	NA	1	11	0	0	0	NA
Kuppe	IL18	Cardiomyocyte	7	4	0.18256162471330972	-0.63651762170661774	1.0245020428092637	0.66666666666666663	330	0.0030303030303030303	exact	NA	NA	NA	NA	7	2281	344418139	2.9303141825832499	8	541	116911815	2.492473486699494	NA	NA	NA	NA	0.88666666666666671	11	4	1216	212710136	2.7477525578699402
Kuppe	IL18	Cycling cells	7	3	-2.2171876993846453	-3.0540313377231403	-1.1306271351490196	0.0083333333333333332	120	0.0083333333333333332	exact	NA	NA	NA	NA	7	109	4057239	4.8004112699199331	1	12	261625	5.5505059714649674	NA	NA	NA	NA	0.09166666666666666	11	3	97	754447	7.0175989693045784
Kuppe	IL18	Endothelial	7	4	0.54463918136959366	-0.048672260775769645	1.4249805458601918	0.15454545454545454	330	0.0030303030303030303	exact	NA	NA	NA	NA	7	239	25989477	3.3499355628358631	8	132	19503326	2.957557385892978	NA	NA	NA	NA	0.56666666666666665	11	4	82	13689439	2.8052963814662695
Kuppe	IL18	Fibroblast	7	4	-0.13806950023845665	-0.80703589171273404	0.71348548230845121	0.75151515151515147	330	0.0030303030303030303	exact	NA	NA	NA	NA	7	664	55806797	3.6890969742250008	8	322	34875850	3.3551219925769846	NA	NA	NA	NA	0.88666666666666671	11	4	371	28119740	3.8271664744634575
Kuppe	IL18	Lymphoid	7	4	0.77921719350029051	-0.70273519009594998	4.5380517657700556	0.36363636363636365	330	0.0030303030303030303	exact	NA	NA	NA	NA	7	39	2750751	3.923904691723374	8	85	3902645	4.509702201625303	NA	NA	NA	NA	0.838095238095238	11	4	8	1019897	3.1446874982230835
Kuppe	IL18	Mast	3	3	-1.3202353472938135	-1.9780978756847674	-0.84550620128112897	0.10000000000000001	20	0.050000000000000003	exact	NA	NA	NA	NA	3	9	313503	4.8927727433605117	6	100	922965	6.7727628413355374	NA	NA	NA	NA	0.55000000000000004	11	3	24	327947	6.2130080906543252
Kuppe	IL18	Myeloid	7	4	-0.33530559769227963	-0.93975073153029121	0.22040009983773737	0.42424242424242425	330	0.0030303030303030303	exact	NA	NA	NA	NA	7	1638	16229782	6.6713722152184021	8	4193	17450607	7.9145536102663918	NA	NA	NA	NA	0.838095238095238	11	4	1072	8401659	7.0066778129106817
Kuppe	IL18	Neuronal	6	4	0.41002025956017807	-0.88900078251349923	2.463728435237571	0.53333333333333333	210	0.0047619047619047623	exact	NA	NA	NA	NA	6	23	2383087	3.4129640087861035	7	14	1014973	3.88688862573273	NA	NA	NA	NA	0.838095238095238	11	4	9	1282720	3.0029437492259254
Kuppe	IL18	Pericyte	7	4	0.14999622369898269	-0.83782679629931234	1.1683389073028805	0.80606060606060603	330	0.0030303030303030303	exact	NA	NA	NA	NA	7	192	11328345	4.1658023352020672	8	58	4779220	3.7154400190237586	NA	NA	NA	NA	0.88666666666666671	11	4	87	5732638	4.0158061115030845
Kuppe	IL18	vSMCs	7	4	0.486837955429122	-0.62050049797983164	2.3037764700713503	0.47575757575757577	330	0.0030303030303030303	exact	NA	NA	NA	NA	7	26	2335401	3.6008634252285305	8	18	3707929	2.5495365707941962	NA	NA	NA	NA	0.838095238095238	11	4	8	1044666	3.1140254697994085
Kuppe	CASP1	Adipocyte	1	0	NA	NA	NA	NA	0	NA	not_evaluable	NA	NA	NA	NA	1	3	906125	2.1079561286988411	2	9	2361283	2.2664828996391089	NA	NA	NA	NA	1	11	0	0	0	NA
Kuppe	CASP1	Cardiomyocyte	7	4	0.25412925291542621	-0.18632792244498142	0.73601643237413683	0.54242424242424248	330	0.0030303030303030303	exact	NA	NA	NA	NA	7	300	344418139	0.90383597822688799	8	24	116911815	0.26937184736787012	NA	NA	NA	NA	0.70000000000000007	11	4	121	212710136	0.64970672531146179
Kuppe	CASP1	Cycling cells	7	3	-0.8034263287628276	-1.4283224072052767	0.10786083945764875	0.29166666666666669	120	0.0083333333333333332	exact	NA	NA	NA	NA	7	26	4057239	2.8891422970809661	1	1	261625	2.2697108419628078	NA	NA	NA	NA	0.6166666666666667	11	3	9	754447	3.6925686258437938
Kuppe	CASP1	Endothelial	7	4	-0.5756096172325762	-1.0354200979347055	-0.094772391704171094	0.045454545454545456	330	0.0030303030303030303	exact	NA	NA	NA	NA	7	194	25989477	3.0814350082735955	8	155	19503326	3.1614624540990706	NA	NA	NA	NA	0.16666666666666666	11	4	159	13689439	3.6570446255061717
Kuppe	CASP1	Fibroblast	7	4	-0.67558166511466711	-0.92083841258778987	-0.41409775059571846	0.0030303030303030303	330	0.0030303030303030303	exact	NA	NA	NA	NA	7	209	55806797	2.2464274021856134	8	93	34875850	1.8744435456147448	NA	NA	NA	NA	0.016666666666666666	11	4	185	28119740	2.9220090673002805
Kuppe	CASP1	Lymphoid	7	4	-1.0306308760790506	-1.3687453995127894	-0.71919608102531363	0.0030303030303030303	330	0.0030303030303030303	exact	NA	NA	NA	NA	7	25	2750751	3.3346293578184394	8	51	3902645	3.8143515138283433	NA	NA	NA	NA	0.016666666666666666	11	4	20	1019897	4.36526023389749
Kuppe	CASP1	Mast	3	3	-0.45957005904090309	-3.5329911334546673	1.7346448113638053	0.90000000000000002	20	0.050000000000000003	exact	NA	NA	NA	NA	3	2	313503	2.883527815929313	6	8	922965	3.2731753357992841	NA	NA	NA	NA	0.98999999999999999	11	3	3	327947	3.343097874970216
Kuppe	CASP1	Myeloid	7	4	-0.32150961425486768	-0.86779570067806544	0.16703024389363391	0.33636363636363636	330	0.0030303030303030303	exact	NA	NA	NA	NA	7	241	16229782	3.9863421604987423	8	188	17450607	3.5574424679611183	NA	NA	NA	NA	0.6166666666666667	11	4	158	8401659	4.30785177475361
Kuppe	CASP1	Neuronal	6	4	0.21391367103570724	-0.34431089492716555	1.1682832938252596	0.48095238095238096	210	0.0047619047619047623	exact	NA	NA	NA	NA	6	9	2383087	2.2559883313299007	7	2	1014973	1.5707037326198821	NA	NA	NA	NA	0.70000000000000007	11	4	4	1282720	2.0420746602941935
Kuppe	CASP1	Pericyte	7	4	-0.59628249696612712	-1.0082523722135182	0.0057362982840209395	0.16969696969696971	330	0.0030303030303030303	exact	NA	NA	NA	NA	7	21	11328345	1.5128625449207334	8	5	4779220	1.0329442188811673	NA	NA	NA	NA	0.46666666666666667	11	4	19	5732638	2.1091450418868605
Kuppe	CASP1	vSMCs	7	4	0.45579949059311553	-0.47874658647001039	2.0449773575519621	0.57272727272727275	330	0.0030303030303030303	exact	NA	NA	NA	NA	7	7	2335401	1.9990417052768716	8	10	3707929	1.886325100181085	NA	NA	NA	NA	0.70000000000000007	11	4	2	1044666	1.5432422146837561
Kuppe	GSDMD	Adipocyte	1	0	NA	NA	NA	NA	0	NA	not_evaluable	NA	NA	NA	NA	1	5	906125	2.7044299016863245	2	5	2361283	1.6403862768336412	NA	NA	NA	NA	1	11	0	0	0	NA
Kuppe	GSDMD	Cardiomyocyte	7	4	0.14263111441675069	-0.34674400491588536	0.61811096993522863	0.6393939393939394	330	0.0030303030303030303	exact	NA	NA	NA	NA	7	1060	344418139	2.0277395045247366	8	302	116911815	1.8412258399226993	NA	NA	NA	NA	1	11	4	573	212710136	1.8851083901079859
Kuppe	GSDMD	Cycling cells	7	3	1.2314944227182538	0.59522594652230743	1.7084717533990219	0.0083333333333333332	120	0.0083333333333333332	exact	NA	NA	NA	NA	7	157	4057239	5.3109314064477786	1	9	261625	5.1456930324062169	NA	NA	NA	NA	0.09166666666666666	11	3	12	754447	4.0794369837295248
Kuppe	GSDMD	Endothelial	7	4	0.080941666581838767	-0.48315421691376015	0.69142736438778551	0.85151515151515156	330	0.0030303030303030303	exact	NA	NA	NA	NA	7	873	25989477	5.1123047214674147	8	700	19503326	5.2052092759417476	NA	NA	NA	NA	1	11	4	434	13689439	5.0313630548855759
Kuppe	GSDMD	Fibroblast	7	4	0.63651372401346507	0.11626845555268595	1.3530648799134664	0.12121212121212122	330	0.0030303030303030303	exact	NA	NA	NA	NA	7	1481	55806797	4.7833511485799258	8	739	34875850	4.4718018546927549	NA	NA	NA	NA	0.66666666666666674	11	4	470	28119740	4.1468374245664608
Kuppe	GSDMD	Lymphoid	7	4	0.28237155082763898	-0.14893046886125397	0.80403017528021548	0.3606060606060606	330	0.0030303030303030303	exact	NA	NA	NA	NA	7	99	2750751	5.2090700807713253	8	106	3902645	4.8156300619599639	NA	NA	NA	NA	0.85999999999999999	11	4	30	1019897	4.9266985299436863
Kuppe	GSDMD	Mast	3	3	0.062479044723906085	-1.3688081772316503	1.5694576610379252	1	20	0.050000000000000003	exact	NA	NA	NA	NA	3	8	313503	4.728905349201745	6	25	922965	4.8118109889802145	NA	NA	NA	NA	1	11	3	8	327947	4.6664263044778389
Kuppe	GSDMD	Myeloid	7	4	0.23751781557250595	-0.20377874106951616	0.91914044214393464	0.39090909090909093	330	0.0030303030303030303	exact	NA	NA	NA	NA	7	488	16229782	4.9573658058360275	8	469	17450607	4.8009441997649986	NA	NA	NA	NA	0.85999999999999999	11	4	213	8401659	4.7198479902635215
Kuppe	GSDMD	Neuronal	6	4	-0.4530754638207739	-1.5900495923918472	0.58241316469608506	0.52857142857142858	210	0.0047619047619047623	exact	NA	NA	NA	NA	6	36	2383087	4.009567220000875	7	27	1014973	4.7866848472389023	NA	NA	NA	NA	0.96904761904761905	11	4	27	1282720	4.4626426838216489
Kuppe	GSDMD	Pericyte	7	4	0.50754852099903358	-0.3384577279673151	1.3675195420178561	0.33030303030303032	330	0.0030303030303030303	exact	NA	NA	NA	NA	7	193	11328345	4.1728803396605265	8	81	4779220	4.1657811121937325	NA	NA	NA	NA	0.85999999999999999	11	4	67	5732638	3.6653318186614929
Kuppe	GSDMD	vSMCs	7	4	-0.09734475002151477	-0.8858446813300912	1.1159012176858869	0.84242424242424241	330	0.0030303030303030303	exact	NA	NA	NA	NA	7	50	2335401	4.4860449581434612	8	64	3707929	4.1906392674460609	NA	NA	NA	NA	1	11	4	24	1044666	4.5833897081649759
