## Supplementary Data 1 for "*IL18* and pyroptosis-related genes show contrasting expression in human cardiac pericytes and endothelial cells": P3_cross_cohort.tsv

gene	GSE270788_class	Kuppe_class	reading	GSE270788_B	GSE270788_low	GSE270788_high	Kuppe_B	Kuppe_low	Kuppe_high
IL18	Endothelium	Endothelial	コホートごと	0.19239551924597587	-1.1305523282402379	2.4034591039406576	0.54463918136959366	-0.048672260775769645	1.4249805458601918
IL18	Pericyte	Pericyte	コホートごと	0.90829412120652675	-0.28620436734503918	3.389849317102632	0.14999622369898269	-0.83782679629931234	1.1683389073028805
IL18	Myeloid	Myeloid	コホートごと	-0.10047405075678295	-1.3400406146921557	1.0879285248325155	-0.33530559769227963	-0.93975073153029121	0.22040009983773737
IL18	Fibroblast	Fibroblast	コホートごと	1.3461526183667396	0.55794948474225914	2.6343228545852355	-0.13806950023845665	-0.80703589171273404	0.71348548230845121
IL18	Cardiomyocyte	Cardiomyocyte	コホートごと	1.0732353076595036	0.48387246763925895	2.002144060173856	0.18256162471330972	-0.63651762170661774	1.0245020428092637
IL18	TNKCells	Lymphoid	コホートごと	3.316810426772892	0	4.0204701076286797	0.77921719350029051	-0.70273519009594998	4.5380517657700556
IL18	SMC	vSMCs	片側のみ	NA	NA	NA	0.486837955429122	-0.62050049797983164	2.3037764700713503
IL18	Mast	Mast	片側のみ	NA	NA	NA	-1.3202353472938135	-1.9780978756847674	-0.84550620128112897
IL18	Adipocytes	Adipocyte	片側のみ	-1.3751724547031379	NA	NA	NA	NA	NA
IL18	Endocardium	NA	片側のみ	NA	NA	NA	NA	NA	NA
IL18	Epicardium	NA	片側のみ	NA	NA	NA	NA	NA	NA
IL18	Glia	NA	片側のみ	NA	NA	NA	NA	NA	NA
IL18	Lymphatics	NA	片側のみ	NA	NA	NA	NA	NA	NA
IL18	Plasma	NA	片側のみ	NA	NA	NA	NA	NA	NA
IL18	NA	Cycling cells	片側のみ	NA	NA	NA	NA	NA	NA
IL18	NA	Neuronal	片側のみ	NA	NA	NA	NA	NA	NA
CASP1	Endothelium	Endothelial	コホートごと	-0.45049334592940049	-1.2726179732176801	0.65063400719634068	-0.5756096172325762	-1.0354200979347055	-0.094772391704171094
CASP1	Pericyte	Pericyte	コホートごと	1.3635881808232666	-1.8530442520182537	3.6297602670466196	-0.59628249696612712	-1.0082523722135182	0.0057362982840209395
CASP1	Myeloid	Myeloid	コホートごと	0.59561937713015212	-0.54671528891865728	1.6305015017833657	-0.32150961425486768	-0.86779570067806544	0.16703024389363391
CASP1	Fibroblast	Fibroblast	コホートごと	-0.21490066004916297	-0.56396018347697352	0.35525677847686171	-0.67558166511466711	-0.92083841258778987	-0.41409775059571846
CASP1	Cardiomyocyte	Cardiomyocyte	コホートごと	0.034379714609646506	-1.0839870164036418	1.4164991541196199	0.25412925291542621	-0.18632792244498142	0.73601643237413683
CASP1	TNKCells	Lymphoid	コホートごと	0.51322441217687675	-0.71123981843971507	5.6501340537477871	-1.0306308760790506	-1.3687453995127894	-0.71919608102531363
CASP1	SMC	vSMCs	片側のみ	NA	NA	NA	0.45579949059311553	-0.47874658647001039	2.0449773575519621
CASP1	Mast	Mast	片側のみ	NA	NA	NA	-0.45957005904090309	-3.5329911334546673	1.7346448113638053
CASP1	Adipocytes	Adipocyte	片側のみ	-2.7303582365385179	NA	NA	NA	NA	NA
CASP1	Endocardium	NA	片側のみ	NA	NA	NA	NA	NA	NA
CASP1	Epicardium	NA	片側のみ	NA	NA	NA	NA	NA	NA
CASP1	Glia	NA	片側のみ	NA	NA	NA	NA	NA	NA
CASP1	Lymphatics	NA	片側のみ	NA	NA	NA	NA	NA	NA
CASP1	Plasma	NA	片側のみ	NA	NA	NA	NA	NA	NA
CASP1	NA	Cycling cells	片側のみ	NA	NA	NA	NA	NA	NA
CASP1	NA	Neuronal	片側のみ	NA	NA	NA	NA	NA	NA
GSDMD	Endothelium	Endothelial	コホートごと	0.25024942549431817	-0.78742251692630838	1.1506935620039416	0.080941666581838767	-0.48315421691376015	0.69142736438778551
GSDMD	Pericyte	Pericyte	コホートごと	0.58678471317714465	-0.76890141268676815	1.668718481795969	0.50754852099903358	-0.3384577279673151	1.3675195420178561
GSDMD	Myeloid	Myeloid	コホートごと	0.20365523791293061	-0.79630166652648271	1.4513930330183757	0.23751781557250595	-0.20377874106951616	0.91914044214393464
GSDMD	Fibroblast	Fibroblast	コホートごと	0.30887485254795877	-0.50126278366189436	1.2003409961516569	0.63651372401346507	0.11626845555268595	1.3530648799134664
GSDMD	Cardiomyocyte	Cardiomyocyte	コホートごと	-0.078363936817417823	-1.1561003000761489	1.3915614001778704	0.14263111441675069	-0.34674400491588536	0.61811096993522863
GSDMD	TNKCells	Lymphoid	コホートごと	0.63907790072227577	-0.26658518540312937	1.760812511442202	0.28237155082763898	-0.14893046886125397	0.80403017528021548
GSDMD	SMC	vSMCs	片側のみ	NA	NA	NA	-0.09734475002151477	-0.8858446813300912	1.1159012176858869
GSDMD	Mast	Mast	片側のみ	NA	NA	NA	0.062479044723906085	-1.3688081772316503	1.5694576610379252
GSDMD	Adipocytes	Adipocyte	片側のみ	0.79704577912615981	NA	NA	NA	NA	NA
GSDMD	Endocardium	NA	片側のみ	NA	NA	NA	NA	NA	NA
GSDMD	Epicardium	NA	片側のみ	NA	NA	NA	NA	NA	NA
GSDMD	Glia	NA	片側のみ	NA	NA	NA	NA	NA	NA
GSDMD	Lymphatics	NA	片側のみ	NA	NA	NA	NA	NA	NA
GSDMD	Plasma	NA	片側のみ	NA	NA	NA	NA	NA	NA
GSDMD	NA	Cycling cells	片側のみ	NA	NA	NA	NA	NA	NA
GSDMD	NA	Neuronal	片側のみ	NA	NA	NA	NA	NA	NA
