## Supplementary Data 1 for "*IL18* and pyroptosis-related genes show contrasting expression in human cardiac pericytes and endothelial cells": P3_share.tsv

cohort	group	gene	class	Y	total_Y	share	n	n_fraction
GSE270788	Donor	IL18	Adipocytes	2	94	0.021276595744680851	82	0.0076442621422578537
GSE270788	Donor	IL18	Cardiomyocyte	18	94	0.19148936170212766	5246	0.48904633168639883
GSE270788	Donor	IL18	Endocardium	4	94	0.042553191489361701	533	0.049687703924676051
GSE270788	Donor	IL18	Endothelium	4	94	0.042553191489361701	993	0.092570150088561579
GSE270788	Donor	IL18	Epicardium	3	94	0.031914893617021274	71	0.0066188123426866785
GSE270788	Donor	IL18	Fibroblast	5	94	0.053191489361702128	1482	0.13815605481495291
GSE270788	Donor	IL18	Glia	0	94	0	51	0.0047543581616481777
GSE270788	Donor	IL18	Lymphatics	1	94	0.010638297872340425	137	0.012771511140113732
GSE270788	Donor	IL18	Mast	1	94	0.010638297872340425	15	0.0013983406357788758
GSE270788	Donor	IL18	Myeloid	54	94	0.57446808510638303	1123	0.10468910226531183
GSE270788	Donor	IL18	Pericyte	2	94	0.021276595744680851	783	0.072993381187657316
GSE270788	Donor	IL18	Plasma	0	94	0	7	0.00065255896336347539
GSE270788	Donor	IL18	SMC	0	94	0	66	0.0061526987974270531
GSE270788	Donor	IL18	TNKCells	0	94	0	138	0.012864733849165656
GSE270788	Donor	CASP1	Adipocytes	5	60	0.083333333333333329	82	0.0076442621422578537
GSE270788	Donor	CASP1	Cardiomyocyte	15	60	0.25	5246	0.48904633168639883
GSE270788	Donor	CASP1	Endocardium	1	60	0.016666666666666666	533	0.049687703924676051
GSE270788	Donor	CASP1	Endothelium	11	60	0.18333333333333332	993	0.092570150088561579
GSE270788	Donor	CASP1	Epicardium	0	60	0	71	0.0066188123426866785
GSE270788	Donor	CASP1	Fibroblast	12	60	0.20000000000000001	1482	0.13815605481495291
GSE270788	Donor	CASP1	Glia	0	60	0	51	0.0047543581616481777
GSE270788	Donor	CASP1	Lymphatics	0	60	0	137	0.012771511140113732
GSE270788	Donor	CASP1	Mast	0	60	0	15	0.0013983406357788758
GSE270788	Donor	CASP1	Myeloid	13	60	0.21666666666666667	1123	0.10468910226531183
GSE270788	Donor	CASP1	Pericyte	1	60	0.016666666666666666	783	0.072993381187657316
GSE270788	Donor	CASP1	Plasma	0	60	0	7	0.00065255896336347539
GSE270788	Donor	CASP1	SMC	0	60	0	66	0.0061526987974270531
GSE270788	Donor	CASP1	TNKCells	2	60	0.033333333333333333	138	0.012864733849165656
GSE270788	Donor	CASP4	Adipocytes	9	534	0.016853932584269662	82	0.0076442621422578537
GSE270788	Donor	CASP4	Cardiomyocyte	94	534	0.17602996254681649	5246	0.48904633168639883
GSE270788	Donor	CASP4	Endocardium	62	534	0.11610486891385768	533	0.049687703924676051
GSE270788	Donor	CASP4	Endothelium	96	534	0.1797752808988764	993	0.092570150088561579
GSE270788	Donor	CASP4	Epicardium	5	534	0.0093632958801498131	71	0.0066188123426866785
GSE270788	Donor	CASP4	Fibroblast	132	534	0.24719101123595505	1482	0.13815605481495291
GSE270788	Donor	CASP4	Glia	3	534	0.0056179775280898875	51	0.0047543581616481777
GSE270788	Donor	CASP4	Lymphatics	17	534	0.031835205992509365	137	0.012771511140113732
GSE270788	Donor	CASP4	Mast	0	534	0	15	0.0013983406357788758
GSE270788	Donor	CASP4	Myeloid	84	534	0.15730337078651685	1123	0.10468910226531183
GSE270788	Donor	CASP4	Pericyte	25	534	0.046816479400749067	783	0.072993381187657316
GSE270788	Donor	CASP4	Plasma	0	534	0	7	0.00065255896336347539
GSE270788	Donor	CASP4	SMC	1	534	0.0018726591760299626	66	0.0061526987974270531
GSE270788	Donor	CASP4	TNKCells	6	534	0.011235955056179775	138	0.012864733849165656
GSE270788	Donor	GSDMD	Adipocytes	3	299	0.010033444816053512	82	0.0076442621422578537
GSE270788	Donor	GSDMD	Cardiomyocyte	88	299	0.29431438127090304	5246	0.48904633168639883
GSE270788	Donor	GSDMD	Endocardium	25	299	0.083612040133779264	533	0.049687703924676051
GSE270788	Donor	GSDMD	Endothelium	47	299	0.15719063545150502	993	0.092570150088561579
GSE270788	Donor	GSDMD	Epicardium	1	299	0.0033444816053511705	71	0.0066188123426866785
GSE270788	Donor	GSDMD	Fibroblast	52	299	0.17391304347826086	1482	0.13815605481495291
GSE270788	Donor	GSDMD	Glia	3	299	0.010033444816053512	51	0.0047543581616481777
GSE270788	Donor	GSDMD	Lymphatics	7	299	0.023411371237458192	137	0.012771511140113732
GSE270788	Donor	GSDMD	Mast	0	299	0	15	0.0013983406357788758
GSE270788	Donor	GSDMD	Myeloid	49	299	0.16387959866220736	1123	0.10468910226531183
GSE270788	Donor	GSDMD	Pericyte	16	299	0.053511705685618728	783	0.072993381187657316
GSE270788	Donor	GSDMD	Plasma	0	299	0	7	0.00065255896336347539
GSE270788	Donor	GSDMD	SMC	5	299	0.016722408026755852	66	0.0061526987974270531
GSE270788	Donor	GSDMD	TNKCells	3	299	0.010033444816053512	138	0.012864733849165656
GSE270788	AMI	IL18	Adipocytes	21	380	0.05526315789473684	410	0.032086398497417436
GSE270788	AMI	IL18	Cardiomyocyte	31	380	0.081578947368421056	1927	0.15080607293786194
GSE270788	AMI	IL18	Endocardium	6	380	0.015789473684210527	740	0.057912036312411957
GSE270788	AMI	IL18	Endothelium	13	380	0.034210526315789476	1934	0.15135388949757395
GSE270788	AMI	IL18	Epicardium	67	380	0.1763157894736842	613	0.047973078729065581
GSE270788	AMI	IL18	Fibroblast	45	380	0.11842105263157894	2607	0.20402253873845672
GSE270788	AMI	IL18	Glia	1	380	0.002631578947368421	63	0.0049303490374080451
GSE270788	AMI	IL18	Lymphatics	2	380	0.005263157894736842	195	0.015260604163405854
GSE270788	AMI	IL18	Mast	0	380	0	9	0.00070433557677257788
GSE270788	AMI	IL18	Myeloid	186	380	0.48947368421052634	2989	0.23391767099702615
GSE270788	AMI	IL18	Pericyte	5	380	0.013157894736842105	805	0.062998904366880576
GSE270788	AMI	IL18	Plasma	0	380	0	18	0.0014086711535451558
GSE270788	AMI	IL18	SMC	0	380	0	145	0.011347628736891532
GSE270788	AMI	IL18	TNKCells	3	380	0.0078947368421052634	323	0.025277821255282516
GSE270788	AMI	CASP1	Adipocytes	21	190	0.11052631578947368	410	0.032086398497417436
GSE270788	AMI	CASP1	Cardiomyocyte	11	190	0.057894736842105263	1927	0.15080607293786194
GSE270788	AMI	CASP1	Endocardium	7	190	0.036842105263157891	740	0.057912036312411957
GSE270788	AMI	CASP1	Endothelium	22	190	0.11578947368421053	1934	0.15135388949757395
GSE270788	AMI	CASP1	Epicardium	3	190	0.015789473684210527	613	0.047973078729065581
GSE270788	AMI	CASP1	Fibroblast	32	190	0.16842105263157894	2607	0.20402253873845672
GSE270788	AMI	CASP1	Glia	2	190	0.010526315789473684	63	0.0049303490374080451
GSE270788	AMI	CASP1	Lymphatics	4	190	0.021052631578947368	195	0.015260604163405854
GSE270788	AMI	CASP1	Mast	1	190	0.005263157894736842	9	0.00070433557677257788
GSE270788	AMI	CASP1	Myeloid	74	190	0.38947368421052631	2989	0.23391767099702615
GSE270788	AMI	CASP1	Pericyte	4	190	0.021052631578947368	805	0.062998904366880576
GSE270788	AMI	CASP1	Plasma	1	190	0.005263157894736842	18	0.0014086711535451558
GSE270788	AMI	CASP1	SMC	0	190	0	145	0.011347628736891532
GSE270788	AMI	CASP1	TNKCells	8	190	0.042105263157894736	323	0.025277821255282516
GSE270788	AMI	CASP4	Adipocytes	439	1980	0.22171717171717173	410	0.032086398497417436
GSE270788	AMI	CASP4	Cardiomyocyte	116	1980	0.058585858585858588	1927	0.15080607293786194
GSE270788	AMI	CASP4	Endocardium	115	1980	0.05808080808080808	740	0.057912036312411957
GSE270788	AMI	CASP4	Endothelium	301	1980	0.15202020202020203	1934	0.15135388949757395
GSE270788	AMI	CASP4	Epicardium	71	1980	0.035858585858585861	613	0.047973078729065581
GSE270788	AMI	CASP4	Fibroblast	376	1980	0.1898989898989899	2607	0.20402253873845672
GSE270788	AMI	CASP4	Glia	3	1980	0.0015151515151515152	63	0.0049303490374080451
GSE270788	AMI	CASP4	Lymphatics	50	1980	0.025252525252525252	195	0.015260604163405854
GSE270788	AMI	CASP4	Mast	0	1980	0	9	0.00070433557677257788
GSE270788	AMI	CASP4	Myeloid	402	1980	0.20303030303030303	2989	0.23391767099702615
GSE270788	AMI	CASP4	Pericyte	61	1980	0.030808080808080809	805	0.062998904366880576
GSE270788	AMI	CASP4	Plasma	0	1980	0	18	0.0014086711535451558
GSE270788	AMI	CASP4	SMC	16	1980	0.0080808080808080808	145	0.011347628736891532
GSE270788	AMI	CASP4	TNKCells	30	1980	0.015151515151515152	323	0.025277821255282516
GSE270788	AMI	GSDMD	Adipocytes	105	872	0.12041284403669725	410	0.032086398497417436
GSE270788	AMI	GSDMD	Cardiomyocyte	59	872	0.067660550458715593	1927	0.15080607293786194
GSE270788	AMI	GSDMD	Endocardium	50	872	0.057339449541284407	740	0.057912036312411957
GSE270788	AMI	GSDMD	Endothelium	153	872	0.17545871559633028	1934	0.15135388949757395
GSE270788	AMI	GSDMD	Epicardium	10	872	0.011467889908256881	613	0.047973078729065581
GSE270788	AMI	GSDMD	Fibroblast	203	872	0.23279816513761467	2607	0.20402253873845672
GSE270788	AMI	GSDMD	Glia	5	872	0.0057339449541284407	63	0.0049303490374080451
GSE270788	AMI	GSDMD	Lymphatics	15	872	0.017201834862385322	195	0.015260604163405854
GSE270788	AMI	GSDMD	Mast	0	872	0	9	0.00070433557677257788
GSE270788	AMI	GSDMD	Myeloid	209	872	0.23967889908256881	2989	0.23391767099702615
GSE270788	AMI	GSDMD	Pericyte	29	872	0.033256880733944956	805	0.062998904366880576
GSE270788	AMI	GSDMD	Plasma	2	872	0.0022935779816513763	18	0.0014086711535451558
GSE270788	AMI	GSDMD	SMC	6	872	0.0068807339449541288	145	0.011347628736891532
GSE270788	AMI	GSDMD	TNKCells	26	872	0.029816513761467892	323	0.025277821255282516
GSE270788	ICM	IL18	Adipocytes	0	166	0	98	0.01095706618962433
GSE270788	ICM	IL18	Cardiomyocyte	23	166	0.13855421686746988	2699	0.30176654740608228
GSE270788	ICM	IL18	Endocardium	28	166	0.16867469879518071	686	0.076699463327370307
GSE270788	ICM	IL18	Endothelium	6	166	0.03614457831325301	1379	0.15418157423971376
GSE270788	ICM	IL18	Epicardium	2	166	0.012048192771084338	43	0.004807692307692308
GSE270788	ICM	IL18	Fibroblast	15	166	0.09036144578313253	1363	0.15239266547406083
GSE270788	ICM	IL18	Glia	0	166	0	59	0.0065966010733452592
GSE270788	ICM	IL18	Lymphatics	5	166	0.030120481927710843	168	0.018783542039355994
GSE270788	ICM	IL18	Mast	0	166	0	11	0.0012298747763864043
GSE270788	ICM	IL18	Myeloid	79	166	0.4759036144578313	1390	0.15541144901610018
GSE270788	ICM	IL18	Pericyte	6	166	0.03614457831325301	658	0.073568872987477635
GSE270788	ICM	IL18	Plasma	0	166	0	8	0.00089445438282647585
GSE270788	ICM	IL18	SMC	0	166	0	90	0.010062611806797853
GSE270788	ICM	IL18	TNKCells	2	166	0.012048192771084338	292	0.032647584973166367
GSE270788	ICM	CASP1	Adipocytes	5	142	0.035211267605633804	98	0.01095706618962433
GSE270788	ICM	CASP1	Cardiomyocyte	23	142	0.1619718309859155	2699	0.30176654740608228
GSE270788	ICM	CASP1	Endocardium	24	142	0.16901408450704225	686	0.076699463327370307
GSE270788	ICM	CASP1	Endothelium	19	142	0.13380281690140844	1379	0.15418157423971376
GSE270788	ICM	CASP1	Epicardium	4	142	0.028169014084507043	43	0.004807692307692308
GSE270788	ICM	CASP1	Fibroblast	11	142	0.07746478873239436	1363	0.15239266547406083
GSE270788	ICM	CASP1	Glia	2	142	0.014084507042253521	59	0.0065966010733452592
GSE270788	ICM	CASP1	Lymphatics	3	142	0.021126760563380281	168	0.018783542039355994
GSE270788	ICM	CASP1	Mast	0	142	0	11	0.0012298747763864043
GSE270788	ICM	CASP1	Myeloid	39	142	0.27464788732394368	1390	0.15541144901610018
GSE270788	ICM	CASP1	Pericyte	6	142	0.042253521126760563	658	0.073568872987477635
GSE270788	ICM	CASP1	Plasma	0	142	0	8	0.00089445438282647585
GSE270788	ICM	CASP1	SMC	1	142	0.0070422535211267607	90	0.010062611806797853
GSE270788	ICM	CASP1	TNKCells	5	142	0.035211267605633804	292	0.032647584973166367
GSE270788	ICM	CASP4	Adipocytes	43	985	0.043654822335025378	98	0.01095706618962433
GSE270788	ICM	CASP4	Cardiomyocyte	127	985	0.12893401015228426	2699	0.30176654740608228
GSE270788	ICM	CASP4	Endocardium	132	985	0.13401015228426397	686	0.076699463327370307
GSE270788	ICM	CASP4	Endothelium	215	985	0.21827411167512689	1379	0.15418157423971376
GSE270788	ICM	CASP4	Epicardium	6	985	0.0060913705583756344	43	0.004807692307692308
GSE270788	ICM	CASP4	Fibroblast	196	985	0.19898477157360406	1363	0.15239266547406083
GSE270788	ICM	CASP4	Glia	8	985	0.0081218274111675131	59	0.0065966010733452592
GSE270788	ICM	CASP4	Lymphatics	37	985	0.037563451776649749	168	0.018783542039355994
GSE270788	ICM	CASP4	Mast	0	985	0	11	0.0012298747763864043
GSE270788	ICM	CASP4	Myeloid	145	985	0.14720812182741116	1390	0.15541144901610018
GSE270788	ICM	CASP4	Pericyte	22	985	0.022335025380710659	658	0.073568872987477635
GSE270788	ICM	CASP4	Plasma	0	985	0	8	0.00089445438282647585
GSE270788	ICM	CASP4	SMC	4	985	0.0040609137055837565	90	0.010062611806797853
GSE270788	ICM	CASP4	TNKCells	50	985	0.050761421319796954	292	0.032647584973166367
GSE270788	ICM	GSDMD	Adipocytes	15	621	0.024154589371980676	98	0.01095706618962433
GSE270788	ICM	GSDMD	Cardiomyocyte	122	621	0.19645732689210951	2699	0.30176654740608228
GSE270788	ICM	GSDMD	Endocardium	92	621	0.14814814814814814	686	0.076699463327370307
GSE270788	ICM	GSDMD	Endothelium	84	621	0.13526570048309178	1379	0.15418157423971376
GSE270788	ICM	GSDMD	Epicardium	2	621	0.0032206119162640902	43	0.004807692307692308
GSE270788	ICM	GSDMD	Fibroblast	112	621	0.18035426731078905	1363	0.15239266547406083
GSE270788	ICM	GSDMD	Glia	4	621	0.0064412238325281803	59	0.0065966010733452592
GSE270788	ICM	GSDMD	Lymphatics	23	621	0.037037037037037035	168	0.018783542039355994
GSE270788	ICM	GSDMD	Mast	1	621	0.0016103059581320451	11	0.0012298747763864043
GSE270788	ICM	GSDMD	Myeloid	109	621	0.17552334943639292	1390	0.15541144901610018
GSE270788	ICM	GSDMD	Pericyte	23	621	0.037037037037037035	658	0.073568872987477635
GSE270788	ICM	GSDMD	Plasma	0	621	0	8	0.00089445438282647585
GSE270788	ICM	GSDMD	SMC	4	621	0.0064412238325281803	90	0.010062611806797853
GSE270788	ICM	GSDMD	TNKCells	30	621	0.048309178743961352	292	0.032647584973166367
GSE270788	NICM	IL18	Adipocytes	9	379	0.023746701846965697	204	0.014639397201291711
GSE270788	NICM	IL18	Cardiomyocyte	50	379	0.13192612137203166	3931	0.28209544312881235
GSE270788	NICM	IL18	Endocardium	50	379	0.13192612137203166	1060	0.076067456045927517
GSE270788	NICM	IL18	Endothelium	15	379	0.039577836411609502	1671	0.11991388589881594
GSE270788	NICM	IL18	Epicardium	6	379	0.015831134564643801	80	0.0057409400789379264
GSE270788	NICM	IL18	Fibroblast	62	379	0.16358839050131926	2470	0.17725152493720847
GSE270788	NICM	IL18	Glia	2	379	0.0052770448548812663	112	0.0080373161105130961
GSE270788	NICM	IL18	Lymphatics	8	379	0.021108179419525065	221	0.01585934696806602
GSE270788	NICM	IL18	Mast	2	379	0.0052770448548812663	26	0.001865805525654826
GSE270788	NICM	IL18	Myeloid	162	379	0.42744063324538256	1896	0.13606027987082886
GSE270788	NICM	IL18	Pericyte	4	379	0.010554089709762533	1730	0.12414782920703266
GSE270788	NICM	IL18	Plasma	0	379	0	4	0.00028704700394689632
GSE270788	NICM	IL18	SMC	1	379	0.0026385224274406332	169	0.012127735916756369
GSE270788	NICM	IL18	TNKCells	8	379	0.021108179419525065	361	0.025905992106207393
GSE270788	NICM	CASP1	Adipocytes	5	177	0.028248587570621469	204	0.014639397201291711
GSE270788	NICM	CASP1	Cardiomyocyte	20	177	0.11299435028248588	3931	0.28209544312881235
GSE270788	NICM	CASP1	Endocardium	18	177	0.10169491525423729	1060	0.076067456045927517
GSE270788	NICM	CASP1	Endothelium	25	177	0.14124293785310735	1671	0.11991388589881594
GSE270788	NICM	CASP1	Epicardium	1	177	0.0056497175141242938	80	0.0057409400789379264
GSE270788	NICM	CASP1	Fibroblast	36	177	0.20338983050847459	2470	0.17725152493720847
GSE270788	NICM	CASP1	Glia	1	177	0.0056497175141242938	112	0.0080373161105130961
GSE270788	NICM	CASP1	Lymphatics	1	177	0.0056497175141242938	221	0.01585934696806602
GSE270788	NICM	CASP1	Mast	1	177	0.0056497175141242938	26	0.001865805525654826
GSE270788	NICM	CASP1	Myeloid	50	177	0.2824858757062147	1896	0.13606027987082886
GSE270788	NICM	CASP1	Pericyte	5	177	0.028248587570621469	1730	0.12414782920703266
GSE270788	NICM	CASP1	Plasma	0	177	0	4	0.00028704700394689632
GSE270788	NICM	CASP1	SMC	0	177	0	169	0.012127735916756369
GSE270788	NICM	CASP1	TNKCells	14	177	0.07909604519774012	361	0.025905992106207393
GSE270788	NICM	CASP4	Adipocytes	93	1558	0.059691912708600768	204	0.014639397201291711
GSE270788	NICM	CASP4	Cardiomyocyte	121	1558	0.077663671373555843	3931	0.28209544312881235
GSE270788	NICM	CASP4	Endocardium	179	1558	0.11489088575096278	1060	0.076067456045927517
GSE270788	NICM	CASP4	Endothelium	237	1558	0.15211810012836971	1671	0.11991388589881594
GSE270788	NICM	CASP4	Epicardium	9	1558	0.0057766367137355584	80	0.0057409400789379264
GSE270788	NICM	CASP4	Fibroblast	398	1558	0.25545571245186138	2470	0.17725152493720847
GSE270788	NICM	CASP4	Glia	12	1558	0.0077021822849807449	112	0.0080373161105130961
GSE270788	NICM	CASP4	Lymphatics	59	1558	0.037869062901155326	221	0.01585934696806602
GSE270788	NICM	CASP4	Mast	3	1558	0.0019255455712451862	26	0.001865805525654826
GSE270788	NICM	CASP4	Myeloid	329	1558	0.21116816431322208	1896	0.13606027987082886
GSE270788	NICM	CASP4	Pericyte	61	1558	0.039152759948652117	1730	0.12414782920703266
GSE270788	NICM	CASP4	Plasma	0	1558	0	4	0.00028704700394689632
GSE270788	NICM	CASP4	SMC	5	1558	0.0032092426187419771	169	0.012127735916756369
GSE270788	NICM	CASP4	TNKCells	52	1558	0.033376123234916559	361	0.025905992106207393
GSE270788	NICM	GSDMD	Adipocytes	24	686	0.034985422740524783	204	0.014639397201291711
GSE270788	NICM	GSDMD	Cardiomyocyte	102	686	0.14868804664723032	3931	0.28209544312881235
GSE270788	NICM	GSDMD	Endocardium	88	686	0.1282798833819242	1060	0.076067456045927517
GSE270788	NICM	GSDMD	Endothelium	90	686	0.13119533527696792	1671	0.11991388589881594
GSE270788	NICM	GSDMD	Epicardium	5	686	0.0072886297376093291	80	0.0057409400789379264
GSE270788	NICM	GSDMD	Fibroblast	143	686	0.20845481049562684	2470	0.17725152493720847
GSE270788	NICM	GSDMD	Glia	8	686	0.011661807580174927	112	0.0080373161105130961
GSE270788	NICM	GSDMD	Lymphatics	27	686	0.039358600583090382	221	0.01585934696806602
GSE270788	NICM	GSDMD	Mast	3	686	0.0043731778425655978	26	0.001865805525654826
GSE270788	NICM	GSDMD	Myeloid	135	686	0.1967930029154519	1896	0.13606027987082886
GSE270788	NICM	GSDMD	Pericyte	34	686	0.049562682215743441	1730	0.12414782920703266
GSE270788	NICM	GSDMD	Plasma	0	686	0	4	0.00028704700394689632
GSE270788	NICM	GSDMD	SMC	3	686	0.0043731778425655978	169	0.012127735916756369
GSE270788	NICM	GSDMD	TNKCells	24	686	0.034985422740524783	361	0.025905992106207393
Kuppe	control	IL18	Adipocyte	0	2991	0	15	0.00036003168278808537
Kuppe	control	IL18	Cardiomyocyte	1216	2991	0.40655299231026415	18310	0.43947867412332287
Kuppe	control	IL18	Cycling cells	111	2991	0.037111334002006016	223	0.0053524710174495359
Kuppe	control	IL18	Endothelial	82	2991	0.027415580073553995	6175	0.14821304274776181
Kuppe	control	IL18	Fibroblast	371	2991	0.1240387830157138	9452	0.22686796438086551
Kuppe	control	IL18	Lymphoid	8	2991	0.0026746907388833165	527	0.012649113121954733
Kuppe	control	IL18	Mast	27	2991	0.0090270812437311942	150	0.0036003168278808534
Kuppe	control	IL18	Myeloid	1072	2991	0.35840855901036445	3155	0.075726663946427283
Kuppe	control	IL18	Neuronal	9	2991	0.003009027081243731	576	0.013825216619062478
Kuppe	control	IL18	Pericyte	87	2991	0.029087261785356068	2669	0.064061637424093321
Kuppe	control	IL18	vSMCs	8	2991	0.0026746907388833165	411	0.0098648681083935378
Kuppe	control	CASP1	Adipocyte	0	685	0	15	0.00036003168278808537
Kuppe	control	CASP1	Cardiomyocyte	121	685	0.17664233576642335	18310	0.43947867412332287
Kuppe	control	CASP1	Cycling cells	14	685	0.020437956204379562	223	0.0053524710174495359
Kuppe	control	CASP1	Endothelial	159	685	0.23211678832116789	6175	0.14821304274776181
Kuppe	control	CASP1	Fibroblast	185	685	0.27007299270072993	9452	0.22686796438086551
Kuppe	control	CASP1	Lymphoid	20	685	0.029197080291970802	527	0.012649113121954733
Kuppe	control	CASP1	Mast	3	685	0.0043795620437956208	150	0.0036003168278808534
Kuppe	control	CASP1	Myeloid	158	685	0.23065693430656933	3155	0.075726663946427283
Kuppe	control	CASP1	Neuronal	4	685	0.0058394160583941602	576	0.013825216619062478
Kuppe	control	CASP1	Pericyte	19	685	0.027737226277372264	2669	0.064061637424093321
Kuppe	control	CASP1	vSMCs	2	685	0.0029197080291970801	411	0.0098648681083935378
Kuppe	control	CASP4	Adipocyte	2	5319	0.00037601052829479227	15	0.00036003168278808537
Kuppe	control	CASP4	Cardiomyocyte	1610	5319	0.30268847527730774	18310	0.43947867412332287
Kuppe	control	CASP4	Cycling cells	57	5319	0.010716300056401579	223	0.0053524710174495359
Kuppe	control	CASP4	Endothelial	1128	5319	0.21206993795826284	6175	0.14821304274776181
Kuppe	control	CASP4	Fibroblast	1619	5319	0.30438052265463433	9452	0.22686796438086551
Kuppe	control	CASP4	Lymphoid	65	5319	0.012220342169580749	527	0.012649113121954733
Kuppe	control	CASP4	Mast	13	5319	0.0024440684339161497	150	0.0036003168278808534
Kuppe	control	CASP4	Myeloid	645	5319	0.1212633953750705	3155	0.075726663946427283
Kuppe	control	CASP4	Neuronal	60	5319	0.011280315848843767	576	0.013825216619062478
Kuppe	control	CASP4	Pericyte	113	5319	0.021244594848655762	2669	0.064061637424093321
Kuppe	control	CASP4	vSMCs	7	5319	0.0013160368490317729	411	0.0098648681083935378
Kuppe	control	GSDMD	Adipocyte	1	1863	0.00053676865271068169	15	0.00036003168278808537
Kuppe	control	GSDMD	Cardiomyocyte	573	1863	0.30756843800322059	18310	0.43947867412332287
Kuppe	control	GSDMD	Cycling cells	16	1863	0.0085882984433709071	223	0.0053524710174495359
Kuppe	control	GSDMD	Endothelial	434	1863	0.23295759527643586	6175	0.14821304274776181
Kuppe	control	GSDMD	Fibroblast	470	1863	0.25228126677402041	9452	0.22686796438086551
Kuppe	control	GSDMD	Lymphoid	30	1863	0.01610305958132045	527	0.012649113121954733
Kuppe	control	GSDMD	Mast	8	1863	0.0042941492216854536	150	0.0036003168278808534
Kuppe	control	GSDMD	Myeloid	213	1863	0.1143317230273752	3155	0.075726663946427283
Kuppe	control	GSDMD	Neuronal	27	1863	0.014492753623188406	576	0.013825216619062478
Kuppe	control	GSDMD	Pericyte	67	1863	0.035963499731615674	2669	0.064061637424093321
Kuppe	control	GSDMD	vSMCs	24	1863	0.012882447665056361	411	0.0098648681083935378
Kuppe	AMI	IL18	Adipocyte	17	5243	0.0032424184627121875	269	0.0027437500637488396
Kuppe	AMI	IL18	Cardiomyocyte	2281	5243	0.43505626549685295	34282	0.34967003600534469
Kuppe	AMI	IL18	Cycling cells	109	5243	0.02078962426091932	2477	0.025264940178088759
Kuppe	AMI	IL18	Endothelial	239	5243	0.045584588975777225	15756	0.16070827510939301
Kuppe	AMI	IL18	Fibroblast	664	5243	0.12664505054358191	24104	0.24585632541487745
Kuppe	AMI	IL18	Lymphoid	39	5243	0.0074384894144573716	2231	0.022755785844697625
Kuppe	AMI	IL18	Mast	14	5243	0.0026702269692923898	192	0.0019583643577686886
Kuppe	AMI	IL18	Myeloid	1638	5243	0.31241655540720964	10438	0.10646566232494568
Kuppe	AMI	IL18	Neuronal	24	5243	0.0045775319473583828	1260	0.012851766097857018
Kuppe	AMI	IL18	Pericyte	192	5243	0.036620255578867063	5953	0.060719494905192725
Kuppe	AMI	IL18	vSMCs	26	5243	0.0049589929429715808	1079	0.011005599698085495
Kuppe	AMI	CASP1	Adipocyte	3	1038	0.0028901734104046241	269	0.0027437500637488396
Kuppe	AMI	CASP1	Cardiomyocyte	300	1038	0.28901734104046245	34282	0.34967003600534469
Kuppe	AMI	CASP1	Cycling cells	26	1038	0.025048169556840076	2477	0.025264940178088759
Kuppe	AMI	CASP1	Endothelial	194	1038	0.18689788053949905	15756	0.16070827510939301
Kuppe	AMI	CASP1	Fibroblast	209	1038	0.20134874759152216	24104	0.24585632541487745
Kuppe	AMI	CASP1	Lymphoid	25	1038	0.024084778420038536	2231	0.022755785844697625
Kuppe	AMI	CASP1	Mast	3	1038	0.0028901734104046241	192	0.0019583643577686886
Kuppe	AMI	CASP1	Myeloid	241	1038	0.23217726396917149	10438	0.10646566232494568
Kuppe	AMI	CASP1	Neuronal	9	1038	0.008670520231213872	1260	0.012851766097857018
Kuppe	AMI	CASP1	Pericyte	21	1038	0.02023121387283237	5953	0.060719494905192725
Kuppe	AMI	CASP1	vSMCs	7	1038	0.0067437379576107898	1079	0.011005599698085495
Kuppe	AMI	CASP4	Adipocyte	37	9489	0.0038992517652018128	269	0.0027437500637488396
Kuppe	AMI	CASP4	Cardiomyocyte	3019	9489	0.31815786700389925	34282	0.34967003600534469
Kuppe	AMI	CASP4	Cycling cells	174	9489	0.018337021814732849	2477	0.025264940178088759
Kuppe	AMI	CASP4	Endothelial	1784	9489	0.18800716619243335	15756	0.16070827510939301
Kuppe	AMI	CASP4	Fibroblast	2934	9489	0.30920012646221939	24104	0.24585632541487745
Kuppe	AMI	CASP4	Lymphoid	154	9489	0.016229318157867004	2231	0.022755785844697625
Kuppe	AMI	CASP4	Mast	19	9489	0.0020023184740225524	192	0.0019583643577686886
Kuppe	AMI	CASP4	Myeloid	961	9489	0.10127516071240383	10438	0.10646566232494568
Kuppe	AMI	CASP4	Neuronal	81	9489	0.0085361998103066702	1260	0.012851766097857018
Kuppe	AMI	CASP4	Pericyte	285	9489	0.030034777110338286	5953	0.060719494905192725
Kuppe	AMI	CASP4	vSMCs	41	9489	0.0043207924965749812	1079	0.011005599698085495
Kuppe	AMI	GSDMD	Adipocyte	8	4459	0.001794124243103835	269	0.0027437500637488396
Kuppe	AMI	GSDMD	Cardiomyocyte	1060	4459	0.23772146221125812	34282	0.34967003600534469
Kuppe	AMI	GSDMD	Cycling cells	157	4459	0.03520968827091276	2477	0.025264940178088759
Kuppe	AMI	GSDMD	Endothelial	873	4459	0.19578380802870599	15756	0.16070827510939301
Kuppe	AMI	GSDMD	Fibroblast	1481	4459	0.33213725050459747	24104	0.24585632541487745
Kuppe	AMI	GSDMD	Lymphoid	99	4459	0.022202287508409958	2231	0.022755785844697625
Kuppe	AMI	GSDMD	Mast	13	4459	0.0029154518950437317	192	0.0019583643577686886
Kuppe	AMI	GSDMD	Myeloid	488	4459	0.10944157882933393	10438	0.10646566232494568
Kuppe	AMI	GSDMD	Neuronal	37	4459	0.0082978246243552364	1260	0.012851766097857018
Kuppe	AMI	GSDMD	Pericyte	193	4459	0.043283247364880019	5953	0.060719494905192725
Kuppe	AMI	GSDMD	vSMCs	50	4459	0.011213276519398968	1079	0.011005599698085495
Kuppe	ICM	IL18	Adipocyte	13	5526	0.0023525153818313429	232	0.0054880068126981121
Kuppe	ICM	IL18	Cardiomyocyte	541	5526	0.097900832428519727	9265	0.21916544448124142
Kuppe	ICM	IL18	Cycling cells	48	5526	0.0086862106406080351	263	0.0062213180678431191
Kuppe	ICM	IL18	Endothelial	132	5526	0.023887079261672096	8293	0.19617258835217866
Kuppe	ICM	IL18	Fibroblast	322	5526	0.058269996380745565	10802	0.25552348961536642
Kuppe	ICM	IL18	Lymphoid	85	5526	0.015381831342743395	2233	0.052822065572219329
Kuppe	ICM	IL18	Mast	102	5526	0.018458197611292075	371	0.0087760798599612055
Kuppe	ICM	IL18	Myeloid	4193	5526	0.75877669200144771	6971	0.16490041160051094
Kuppe	ICM	IL18	Neuronal	14	5526	0.0025334781035106766	494	0.01168566967876236
Kuppe	ICM	IL18	Pericyte	58	5526	0.010495837857401375	2277	0.053862894450489661
Kuppe	ICM	IL18	vSMCs	18	5526	0.0032573289902280132	1073	0.02538203150872877
Kuppe	ICM	CASP1	Adipocyte	9	550	0.016363636363636365	232	0.0054880068126981121
Kuppe	ICM	CASP1	Cardiomyocyte	24	550	0.04363636363636364	9265	0.21916544448124142
Kuppe	ICM	CASP1	Cycling cells	5	550	0.0090909090909090905	263	0.0062213180678431191
Kuppe	ICM	CASP1	Endothelial	155	550	0.2818181818181818	8293	0.19617258835217866
Kuppe	ICM	CASP1	Fibroblast	93	550	0.1690909090909091	10802	0.25552348961536642
Kuppe	ICM	CASP1	Lymphoid	51	550	0.092727272727272728	2233	0.052822065572219329
Kuppe	ICM	CASP1	Mast	8	550	0.014545454545454545	371	0.0087760798599612055
Kuppe	ICM	CASP1	Myeloid	188	550	0.3418181818181818	6971	0.16490041160051094
Kuppe	ICM	CASP1	Neuronal	2	550	0.0036363636363636364	494	0.01168566967876236
Kuppe	ICM	CASP1	Pericyte	5	550	0.0090909090909090905	2277	0.053862894450489661
Kuppe	ICM	CASP1	vSMCs	10	550	0.018181818181818181	1073	0.02538203150872877
Kuppe	ICM	CASP4	Adipocyte	90	6282	0.014326647564469915	232	0.0054880068126981121
Kuppe	ICM	CASP4	Cardiomyocyte	532	6282	0.084686405603311046	9265	0.21916544448124142
Kuppe	ICM	CASP4	Cycling cells	35	6282	0.0055714740528494114	263	0.0062213180678431191
Kuppe	ICM	CASP4	Endothelial	1794	6282	0.28557784145176696	8293	0.19617258835217866
Kuppe	ICM	CASP4	Fibroblast	2249	6282	0.35800700413880931	10802	0.25552348961536642
Kuppe	ICM	CASP4	Lymphoid	279	6282	0.044412607449856735	2233	0.052822065572219329
Kuppe	ICM	CASP4	Mast	62	6282	0.0098694683221903848	371	0.0087760798599612055
Kuppe	ICM	CASP4	Myeloid	979	6282	0.15584208850684494	6971	0.16490041160051094
Kuppe	ICM	CASP4	Neuronal	43	6282	0.0068449538363578475	494	0.01168566967876236
Kuppe	ICM	CASP4	Pericyte	119	6282	0.018943011779687997	2277	0.053862894450489661
Kuppe	ICM	CASP4	vSMCs	100	6282	0.015918497293855461	1073	0.02538203150872877
Kuppe	ICM	GSDMD	Adipocyte	5	2548	0.0019623233908948193	232	0.0054880068126981121
Kuppe	ICM	GSDMD	Cardiomyocyte	302	2548	0.11852433281004709	9265	0.21916544448124142
Kuppe	ICM	GSDMD	Cycling cells	30	2548	0.011773940345368918	263	0.0062213180678431191
Kuppe	ICM	GSDMD	Endothelial	700	2548	0.27472527472527475	8293	0.19617258835217866
Kuppe	ICM	GSDMD	Fibroblast	739	2548	0.2900313971742543	10802	0.25552348961536642
Kuppe	ICM	GSDMD	Lymphoid	106	2548	0.041601255886970175	2233	0.052822065572219329
Kuppe	ICM	GSDMD	Mast	25	2548	0.0098116169544740974	371	0.0087760798599612055
Kuppe	ICM	GSDMD	Myeloid	469	2548	0.18406593406593408	6971	0.16490041160051094
Kuppe	ICM	GSDMD	Neuronal	27	2548	0.010596546310832025	494	0.01168566967876236
Kuppe	ICM	GSDMD	Pericyte	81	2548	0.031789638932496075	2277	0.053862894450489661
Kuppe	ICM	GSDMD	vSMCs	64	2548	0.025117739403453691	1073	0.02538203150872877
