## Supplementary Data 1 for "*IL18* and pyroptosis-related genes show contrasting expression in human cardiac pericytes and endothelial cells": TARGET_LAYER.tsv

gene	layer	cell_class	n_units_or_patients	N	T	A	control_N	control_T	control_A	change	change_ci_low	change_ci_high	delta_A	control_delta_A	delta_change	delta_ci_low	delta_ci_high
IL18	AMI	Endothelial	5	84.0	37076657	1.7073376721475617	26.0	13846048	1.5249623876632605	0.18237528448430118	-0.12586235028607795	0.5049447675953617	0.4484352310501345	0.08942330411066557	0.35901192693946893	-0.21239961163470983	0.9827402753344949
IL18	AMI	Pericyte	5	27.0	19380734	1.2589024410974272	16.0	9385088	1.435539083552595	-0.17663664245516775	-0.5204924883449573	0.125109206847013	0.4484352310501345	0.08942330411066557	0.35901192693946893	-0.21239961163470983	0.9827402753344949
CASP1	AMI	Endothelial	5	253.0	37076657	2.9678511288994556	130.0	13846048	3.376979425512506	-0.4091282966130505	-0.6151425212211147	-0.1635505824966936	0.7787424266952647	1.0409884862133123	-0.2622460595180476	-1.157394274203231	0.46556951579549166
CASP1	AMI	Pericyte	5	69.0	19380734	2.189108702204191	38.0	9385088	2.3359909392991938	-0.14688223709500292	-0.7334878068666204	0.5603750055189372	0.7787424266952647	1.0409884862133123	-0.2622460595180476	-1.157394274203231	0.46556951579549166
CASP4	AMI	Endothelial	5	365.0	37076657	3.4388875063367434	152.0	13846048	3.5822984743115045	-0.14341096797476105	-0.2884321215133605	0.07963220878360099	0.8160125927518864	1.021243057838432	-0.20523046508654552	-0.6399648284781061	0.22742258786549208
CASP4	AMI	Pericyte	5	100.0	19380734	2.622874913584857	46.0	9385088	2.5610554164730726	0.06181949711178447	-0.2553279729155686	0.46180995351416165	0.8160125927518864	1.021243057838432	-0.20523046508654552	-0.6399648284781061	0.22742258786549208
GSDMD	AMI	Endothelial	5	585.0	37076657	4.068509296132142	264.0	13846048	4.326739560197212	-0.25823026406507044	-0.6712951653537619	0.19308956864776397	0.7572400843233855	0.7707083525025711	-0.01346826817918556	-0.3268774203452933	0.39420511372059996
GSDMD	AMI	Pericyte	5	173.0	19380734	3.311269211808756	101.0	9385088	3.556031207694641	-0.24476199588588488	-0.5815490320696318	0.18778798169667746	0.7572400843233855	0.7707083525025711	-0.01346826817918556	-0.3268774203452933	0.39420511372059996
IL18	1	Endothelial	4	45.0	17826516	1.8173488073195982	26.0	13846048	1.5249623876632605	0.2923864196563377	0.048544090151971364	0.5681146016920171	0.7309189285485469	0.08942330411066557	0.6414956244378813	0.09204605034023472	1.2559759260634844
IL18	1	Pericyte	4	12.0	10681107	1.0864298787710513	16.0	9385088	1.435539083552595	-0.3491092047815436	-0.9620218318543263	0.12474115116860829	0.7309189285485469	0.08942330411066557	0.6414956244378813	0.09204605034023472	1.2559759260634844
CASP1	1	Endothelial	4	116.0	17826516	2.90826731927514	130.0	13846048	3.376979425512506	-0.46871210623736603	-0.7407982194406988	-0.19351707753999303	0.8436635664643068	1.0409884862133123	-0.19732491974900546	-1.0796644670733786	0.5882504008789708
CASP1	1	Pericyte	4	34.0	10681107	2.064603752810833	38.0	9385088	2.3359909392991938	-0.2713871864883606	-0.9272599465500244	0.4548557469330905	0.8436635664643068	1.0409884862133123	-0.19732491974900546	-1.0796644670733786	0.5882504008789708
CASP4	1	Endothelial	4	161.0	17826516	3.326463995547796	152.0	13846048	3.5822984743115045	-0.25583447876370835	-0.4755866275565688	0.09060640672818066	0.820277767814944	1.021243057838432	-0.20096529002348795	-0.7703086337548775	0.2701189623031519
CASP4	1	Pericyte	4	50.0	10681107	2.506186227732852	46.0	9385088	2.5610554164730726	-0.0548691887402204	-0.4066969618007352	0.4585846149946242	0.820277767814944	1.021243057838432	-0.20096529002348795	-0.7703086337548775	0.2701189623031519
GSDMD	1	Endothelial	4	322.0	17826516	4.252701751131014	264.0	13846048	4.326739560197212	-0.07403780906619772	-0.4914863460824397	0.29310487457107054	0.9876640785576392	0.7707083525025711	0.21695572605506808	-0.2415344364697474	0.6345342132610243
GSDMD	1	Pericyte	4	92.0	10681107	3.265037672573375	101.0	9385088	3.556031207694641	-0.2909935351212658	-0.664974982745409	0.18737022930208802	0.9876640785576392	0.7707083525025711	0.21695572605506808	-0.2415344364697474	0.6345342132610243
IL18	2	Endothelial	2	9.0	7568672	1.1303458812602438	26.0	13846048	1.5249623876632605	-0.3946165064030167	NA	NA	-0.2572206675366022	0.08942330411066557	-0.3466439716472678	NA	NA
IL18	2	Pericyte	2	8.0	4949362	1.387566548796846	16.0	9385088	1.435539083552595	-0.04797253475574892	NA	NA	-0.2572206675366022	0.08942330411066557	-0.3466439716472678	NA	NA
CASP1	2	Endothelial	2	57.0	7568672	3.0927222630190534	130.0	13846048	3.376979425512506	-0.2842571624934527	NA	NA	0.5952213829297146	1.0409884862133123	-0.4457671032835977	NA	NA
CASP1	2	Pericyte	2	23.0	4949362	2.497500880089339	38.0	9385088	2.3359909392991938	0.16150994079014502	NA	NA	0.5952213829297146	1.0409884862133123	-0.4457671032835977	NA	NA
CASP4	2	Endothelial	2	98.0	7568672	3.8019977744535836	152.0	13846048	3.5822984743115045	0.21969930014207906	NA	NA	1.111525123274753	1.021243057838432	0.090282065436321	NA	NA
CASP4	2	Pericyte	2	27.0	4949362	2.6904726511788306	46.0	9385088	2.5610554164730726	0.12941723470575806	NA	NA	1.111525123274753	1.021243057838432	0.090282065436321	NA	NA
GSDMD	2	Endothelial	2	156.0	7568672	4.433712460855853	264.0	13846048	4.326739560197212	0.10697290065864085	NA	NA	1.0419209005896457	0.7707083525025711	0.2712125480870746	NA	NA
GSDMD	2	Pericyte	2	47.0	4949362	3.391791560266207	101.0	9385088	3.556031207694641	-0.16423964742843378	NA	NA	1.0419209005896457	0.7707083525025711	0.2712125480870746	NA	NA
IL18	3	Endothelial	3	30.0	11681469	1.8351844127513337	26.0	13846048	1.5249623876632605	0.31022202508807317	-0.7651798975318341	0.6641192931277085	0.31587663683326195	0.08942330411066557	0.22645333272259638	-1.4149796646144952	2.020324562664017
IL18	3	Pericyte	3	7.0	3750265	1.5193077759180718	16.0	9385088	1.435539083552595	0.0837686923654768	-1.397687411898514	0.6175382369329723	0.31587663683326195	0.08942330411066557	0.22645333272259638	-1.4149796646144952	2.020324562664017
CASP1	3	Endothelial	3	80.0	11681469	2.9724084490367684	130.0	13846048	3.376979425512506	-0.4045709764757377	-0.7093672953597796	-0.14632254324356797	0.9020967942804927	1.0409884862133123	-0.13889169193281958	-1.599279104946505	1.5478262628529267
CASP1	3	Pericyte	3	12.0	3750265	2.0703116547562757	38.0	9385088	2.3359909392991938	-0.2656792845429181	-2.15885411944502	0.9929144340632199	0.9020967942804927	1.0409884862133123	-0.13889169193281958	-1.599279104946505	1.5478262628529267
CASP4	3	Endothelial	3	106.0	11681469	3.3325935442951446	152.0	13846048	3.5822984743115045	-0.24970493001635985	-0.67968341903764	-0.10308034654472875	0.49810480830168835	1.021243057838432	-0.5231382495367436	-1.5686086489658662	-0.0024085445329093957
CASP4	3	Pericyte	3	23.0	3750265	2.8344887359934563	46.0	9385088	2.5610554164730726	0.27343331952038374	-0.10610119874920976	0.9198219645198233	0.49810480830168835	1.021243057838432	-0.5231382495367436	-1.5686086489658662	-0.0024085445329093957
GSDMD	3	Endothelial	3	107.0	11681469	3.3448010727768573	264.0	13846048	4.326739560197212	-0.9819384874203547	-1.3339636139593916	-0.4054009679152828	0.013378748415218578	0.7707083525025711	-0.7573296040873525	-1.1263632224718871	0.050892159876765763
GSDMD	3	Pericyte	3	34.0	3750265	3.3314223243616388	101.0	9385088	3.556031207694641	-0.22460888333300222	-0.7251209441886033	0.2115038158887761	0.013378748415218578	0.7707083525025711	-0.7573296040873525	-1.1263632224718871	0.050892159876765763
IL18	0	Endothelial	4	26.0	13846048	1.5249623876632605	26.0	13846048	1.5249623876632605	0.0	0.0	0.0	0.08942330411066557	0.08942330411066557	0.0	0.0	0.0
IL18	0	Pericyte	4	16.0	9385088	1.435539083552595	16.0	9385088	1.435539083552595	0.0	0.0	0.0	0.08942330411066557	0.08942330411066557	0.0	0.0	0.0
CASP1	0	Endothelial	4	130.0	13846048	3.376979425512506	130.0	13846048	3.376979425512506	0.0	0.0	0.0	1.0409884862133123	1.0409884862133123	0.0	0.0	0.0
CASP1	0	Pericyte	4	38.0	9385088	2.3359909392991938	38.0	9385088	2.3359909392991938	0.0	0.0	0.0	1.0409884862133123	1.0409884862133123	0.0	0.0	0.0
CASP4	0	Endothelial	4	152.0	13846048	3.5822984743115045	152.0	13846048	3.5822984743115045	0.0	0.0	0.0	1.021243057838432	1.021243057838432	0.0	0.0	0.0
CASP4	0	Pericyte	4	46.0	9385088	2.5610554164730726	46.0	9385088	2.5610554164730726	0.0	0.0	0.0	1.021243057838432	1.021243057838432	0.0	0.0	0.0
GSDMD	0	Endothelial	4	264.0	13846048	4.326739560197212	264.0	13846048	4.326739560197212	0.0	0.0	0.0	0.7707083525025711	0.7707083525025711	0.0	0.0	0.0
GSDMD	0	Pericyte	4	101.0	9385088	3.556031207694641	101.0	9385088	3.556031207694641	0.0	0.0	0.0	0.7707083525025711	0.7707083525025711	0.0	0.0	0.0
