## Supplementary Data 1 for "*IL18* and pyroptosis-related genes show contrasting expression in human cardiac pericytes and endothelial cells": TARGET_SUMMARY.tsv

gene	question	comparison	cell_class	value	ci_low	ci_high	prediction	predicted_direction	reference_percentile	reference_denominator	openness_matched_tail_fraction	openness_matched_denominator
CASP4	Q1	AMI	Pericyte	0.06181949711178447	-0.2553279729155686	0.46180995351416165	positive	True	67.07183473316292	19169	0.3154941735002158	2317
CASP4	Q2	1	Pericyte	-0.0548691887402204	-0.4066969618007352	0.4585846149946242	positive	False	42.36006051437216	19169	0.4333189469141131	2317
CASP4	Q3	AMI	Endothelial	-0.14341096797476105	-0.2884321215133605	0.07963220878360099	descriptive	NA	NA	0	NA	0
CASP4	Q3	1	Endothelial	-0.25583447876370835	-0.4755866275565688	0.09060640672818066	descriptive	NA	NA	0	NA	0
CASP4	Q3	2	Endothelial	0.21969930014207906	NA	NA	descriptive	NA	NA	0	NA	0
CASP4	Q3	3	Endothelial	-0.24970493001635985	-0.67968341903764	-0.10308034654472875	descriptive	NA	NA	0	NA	0
CASP4	Q4	AMI	EC_minus_PC	-0.20523046508654552	-0.6399648284781061	0.22742258786549208	negative	True	77.48448015024258	19169	0.26025032369443246	2317
CASP4	Q4	1	EC_minus_PC	-0.20096529002348795	-0.7703086337548775	0.2701189623031519	negative	True	78.98690594188534	19169	0.26586102719033233	2317
CASP4	Q4	2	EC_minus_PC	0.090282065436321	NA	NA	negative	False	NA	0	NA	0
CASP4	Q4	3	EC_minus_PC	-0.5231382495367436	-1.5686086489658662	-0.0024085445329093957	negative	True	NA	0	NA	0
