## Supplementary Data 1 for "*IL18* and pyroptosis-related genes show contrasting expression in human cardiac pericytes and endothelial cells": J_detection.tsv

gene	dataset	analysis_class	n_groups	n_groups_count0	median_count	median_p	median_L
CARD8	A	EC	16	0	187.5	0.16434582832640282	7.7593015640544802
CARD8	A	PC	16	0	121.5	0.046175992300544255	5.2618331373638227
CARD8	B	EC	6	0	263	0.33281885064567573	8.0861660597775664
CARD8	B	PC	6	0	71.5	0.065551080424498101	5.242941682830744
CARD8	pooled	EC	22	0	214.5	0.2355566232925741	8.0186977746210069
CARD8	pooled	PC	22	0	75	0.048804308943089403	5.242941682830744
NLRP1	A	EC	16	0	221.5	0.18960006049119385	7.8718174019797669
NLRP1	A	PC	16	0	30.5	0.0123514867914509	3.4165874098897948
NLRP1	B	EC	6	0	214.5	0.29509172980493026	7.8378217677245789
NLRP1	B	PC	6	0	15.5	0.016435503462053001	3.4673105437762421
NLRP1	pooled	EC	22	0	221.5	0.20585796905840004	7.85121719206915
NLRP1	pooled	PC	22	0	26	0.014677514263054199	3.4457732793411866
NLRP3	A	EC	16	12	0	0	0
NLRP3	A	PC	16	8	0.5	0.0001028806584362	0.099517308002725097
NLRP3	B	EC	6	5	0	0	0
NLRP3	B	PC	6	1	1	0.0012008268337381999	0.72735177825542885
NLRP3	pooled	EC	22	17	0	0	0
NLRP3	pooled	PC	22	9	1	0.00030644054580069999	0.35868785184630714
NLRC4	A	EC	16	1	2	0.0027907028089174	1.8044080106576919
NLRC4	A	PC	16	2	4.5	0.0019720575996859	1.4194275011972097
NLRC4	B	EC	6	0	5	0.0058565279278351501	2.1742277513228041
NLRC4	B	PC	6	0	7.5	0.0069927117153934003	2.3498086359622521
NLRC4	pooled	EC	22	1	3	0.0033173861944597498	1.9602413294552044
NLRC4	pooled	PC	22	2	5	0.0030694098495694499	1.8548364694086579
AIM2	A	EC	16	0	5.5	0.0051791061328601007	2.7762687541208999
AIM2	A	PC	16	4	1.5	0.00074010641853815002	0.64538405607016891
AIM2	B	EC	6	0	6	0.0052130530300242995	2.4754888075663226
AIM2	B	PC	6	1	1	0.0010774811658381001	0.61351183190779246
AIM2	pooled	EC	22	0	6	0.0051791061328601007	2.7078230964352796
AIM2	pooled	PC	22	5	1	0.00080455730253874993	0.62830010644722323
MEFV	A	EC	16	11	0	0	0
MEFV	A	PC	16	11	0	0	0
MEFV	B	EC	6	6	0	0	0
MEFV	B	PC	6	6	0	0	0
MEFV	pooled	EC	22	17	0	0	0
MEFV	pooled	PC	22	17	0	0	0
PYCARD	A	EC	16	3	3	0.0036430554763901002	2.1626088389684446
PYCARD	A	PC	16	7	1.5	0.00087236352357314992	0.75617661869019792
PYCARD	B	EC	6	1	1.5	0.0041693066206403995	1.781592574560587
PYCARD	B	PC	6	0	2	0.0017453951277480498	0.95826860579395501
PYCARD	pooled	EC	22	4	2	0.0036430554763901002	2.0506453517350565
PYCARD	pooled	PC	22	7	2	0.0014073371283997	0.8973339621560521
IL1B	A	EC	16	14	0	0	0
IL1B	A	PC	16	14	0	0	0
IL1B	B	EC	6	5	0	0	0
IL1B	B	PC	6	6	0	0	0
IL1B	pooled	EC	22	19	0	0	0
IL1B	pooled	PC	22	20	0	0	0
GSDME	A	EC	16	5	1	0.00084019521997319999	0.84263165558485853
GSDME	A	PC	16	1	14.5	0.0051414308185305495	2.4268333061924077
GSDME	B	EC	6	4	0	0	0
GSDME	B	PC	6	0	8	0.0083085011890776505	2.5748621734808541
GSDME	pooled	EC	22	9	1	0.00072662479955059992	0.63974558149661398
GSDME	pooled	PC	22	1	13.5	0.0075423681608667	2.5083082330479929
NINJ1	A	EC	16	3	3	0.0026816895082515998	1.8069972400604795
NINJ1	A	PC	16	1	6	0.0027980922708576001	2.0541526655004487
NINJ1	B	EC	6	0	2	0.0034168609244203999	1.5633339328181304
NINJ1	B	PC	6	0	7	0.0073153845148985	2.2460582020704893
NINJ1	pooled	EC	22	3	2	0.0032556713186327499	1.6824704887969788
NINJ1	pooled	PC	22	1	6	0.0038530438399036497	2.0552175117494449
