## Supplementary Data 1 for "*IL18* and pyroptosis-related genes show contrasting expression in human cardiac pericytes and endothelial cells": J_primary.tsv

gene	predicted_direction	N	non_tie	positive	negative	tie	direction_fraction	median	ci_low	ci_high	ci_width	a	b	c	d	e	pooled_numeric_pass	dataset_median_discordance	decision_order	verdict	A_N	A_non_tie	A_positive	A_negative	A_tie	A_median	A_ci_low	A_ci_high	A_veto	A_opposite_n	A_direction_fraction	B_N	B_non_tie	B_positive	B_negative	B_tie	B_median	B_ci_low	B_ci_high	B_veto	B_opposite_n	B_direction_fraction	positive_fraction
CARD8	1	22	22	22	0	0	1	2.7284208345198149	2.5643053745801363	3.0008803107819553	0.43657493620181897	True	True	True	True	True	True	False	3b	確認（指定した合算ドナー集合）	16	16	16	0	0	2.7284208345198149	2.4736556064366635	3.0120805575452483	False	0	1	6	6	6	0	0	2.8498790240649563	2.5181799710548853	3.1276480395400856	False	0	1	1
NLRP1	NA	22	22	22	0	0	NA	4.2854718512735523	3.8867666015228153	4.7471229341182521	0.86035633259543687	NA	NA	NA	NA	NA	NA	NA	NA	NA	16	16	16	0	0	4.2181747181512401	3.7599869769523364	4.9897633784122588	NA	NA	NA	6	6	6	0	0	4.3590254425717561	3.9392582583748808	5.2191045295800853	NA	NA	NA	1
NLRP3	NA	22	15	4	11	7	NA	-0.065116206036683277	-0.55166125328455018	0	0.55166125328455018	NA	NA	NA	NA	NA	NA	NA	NA	NA	16	10	4	6	6	0	-0.5256687371833314	0.29551200092739022	NA	NA	NA	6	5	0	5	1	-0.54868726947894175	-0.80282374403151335	-0.065116206036683277	NA	NA	NA	0.26666666666666666
NLRC4	NA	22	22	14	8	0	NA	0.21238529049450239	-0.20553875658978282	0.73314908415592139	0.93868784074570422	NA	NA	NA	NA	NA	NA	NA	NA	NA	16	16	11	5	0	0.63236920003647001	-0.10506562093187299	0.85776082597628844	NA	NA	NA	6	6	3	3	0	-0.15400612355326904	-0.81398852652511633	0.45630602036111723	NA	NA	NA	0.63636363636363635
AIM2	NA	22	22	22	0	0	NA	2.2713184173318925	1.9139951254291987	2.8059281941701002	0.8919330687409015	NA	NA	NA	NA	NA	NA	NA	NA	NA	16	16	16	0	0	2.2713184173318925	1.9139951254291987	2.8628688112155793	NA	NA	NA	6	6	6	0	0	2.1409273340619448	1.1892296803830373	3.4606686468878145	NA	NA	NA	1
MEFV	NA	22	10	5	5	12	NA	0	0	0	0	NA	NA	NA	NA	NA	NA	NA	NA	NA	16	10	5	5	6	0	-0.2479571729254049	0.32556805080622098	NA	NA	NA	6	0	0	0	6	0	0	0	NA	NA	NA	0.5
PYCARD	NA	22	19	18	1	3	NA	1.2046250319613356	0.66268946962061648	1.5583871564885894	0.89569768686797291	NA	NA	NA	NA	NA	NA	NA	NA	NA	16	13	13	0	3	1.2289100081906401	0.84969497996714616	1.7899723018351374	NA	NA	NA	6	6	5	1	0	0.48659804472889456	-0.37367354317838486	1.4713648400695665	NA	NA	NA	0.94736842105263153
IL1B	NA	22	5	3	2	17	NA	0	0	0	0	NA	NA	NA	NA	NA	NA	NA	NA	NA	16	4	2	2	12	0	0	0	NA	NA	NA	6	1	1	0	5	0	0	0.78821888373090609	NA	NA	NA	0.59999999999999998
GSDME	NA	22	21	1	20	1	NA	-1.8395010235395923	-2.4817713223254798	-1.2959166910398408	1.1858546312856391	NA	NA	NA	NA	NA	NA	NA	NA	NA	16	15	1	14	1	-1.6106525019261051	-2.4710638792819024	-1.1619002698008112	NA	NA	NA	6	6	0	6	0	-2.5163071966273187	-2.9130815184139323	-1.2392487573007709	NA	NA	NA	0.047619047619047616
NINJ1	NA	22	21	10	11	1	NA	-0.0016923648723780049	-0.33456398260976861	0.63968383730258882	0.97424781991235743	NA	NA	NA	NA	NA	NA	NA	NA	NA	16	15	8	7	1	0.024131693287616107	-0.20242186189044853	0.72279519978939544	NA	NA	NA	6	6	2	4	0	-0.37922685624353747	-0.99541072557102683	0.57727006784599944	NA	NA	NA	0.47619047619047616
