## Supplementary Data 1 for "*IL18* and pyroptosis-related genes show contrasting expression in human cardiac pericytes and endothelial cells": J_secondary_S1_S7.tsv

gene	role	dataset_scope	metric	N	non_tie	positive	negative	tie	direction_fraction	median	ci_low	ci_high	A_N	B_N	descriptive_only	primary_rescue_used	status	note
NLRP1	S1	pooled	delta_L	22	22	22	0	0	1	4.4160640437675518	4.0006830268953193	4.8286686572903443	16	6	True	False	descriptive	NA
NLRP3	S1	pooled	delta_L	22	15	5	10	7	0.33333333333333331	0	-0.55166125328455018	0	16	6	True	False	descriptive	NA
NLRC4	S1	pooled	delta_L	22	21	10	11	1	0.47619047619047616	-0.056055381076524746	-0.47862469586236889	0.29848288745332419	16	6	True	False	descriptive	NA
AIM2	S1	pooled	delta_L	22	18	9	9	4	0.5	0	-0.5002807423755623	0.65904715721056817	16	6	True	False	descriptive	NA
CARD8	S1	pooled	delta_L	22	22	22	0	0	1	2.9595889137987941	2.6632597754940432	3.1363068545964663	16	6	True	False	descriptive	NA
MEFV	S1	pooled	delta_L	22	8	3	5	14	0.375	0	0	0	16	6	True	False	descriptive	NA
PYCARD	S1	pooled	delta_L	22	16	13	3	6	0.8125	0.47394230593310316	0	1.3107669064778551	16	6	True	False	descriptive	NA
IL1B	S1	pooled	delta_L	22	5	3	2	17	0.59999999999999998	0	0	0	16	6	True	False	descriptive	NA
GSDME	S1	pooled	delta_L	22	21	0	21	1	0	-1.937249144098754	-2.5482412056589796	-1.1993705728273856	16	6	True	False	descriptive	NA
NINJ1	S1	pooled	delta_L	22	21	9	12	1	0.42857142857142855	-0.087229700274100264	-0.62755927052318472	0.27602863881702133	16	6	True	False	descriptive	NA
NLRP1	S2	pooled	delta_L	22	22	22	0	0	1	4.276829509513429	3.919885384573619	4.737461365515963	16	6	True	False	descriptive	NA
NLRP3	S2	pooled	delta_L	22	15	4	11	7	0.26666666666666666	-0.065116206036683277	-0.5653131436335157	0	16	6	True	False	descriptive	NA
NLRC4	S2	pooled	delta_L	22	22	15	7	0	0.68181818181818177	0.32938880418461425	-0.17217757378459697	0.75059220691431383	16	6	True	False	descriptive	NA
AIM2	S2	pooled	delta_L	22	22	22	0	0	1	2.2898552560888401	1.912682810469243	2.823438541812624	16	6	True	False	descriptive	NA
CARD8	S2	pooled	delta_L	22	22	22	0	0	1	2.7236253926320084	2.5663257051516513	3.0030307435586878	16	6	True	False	descriptive	NA
MEFV	S2	pooled	delta_L	22	10	5	5	12	0.5	0	0	0	16	6	True	False	descriptive	NA
PYCARD	S2	pooled	delta_L	22	19	18	1	3	0.94736842105263153	1.2142090259929939	0.66954557297636152	1.5164836769711556	16	6	True	False	descriptive	NA
IL1B	S2	pooled	delta_L	22	5	3	2	17	0.59999999999999998	0	0	0	16	6	True	False	descriptive	NA
GSDME	S2	pooled	delta_L	22	21	1	20	1	0.047619047619047616	-1.853556477621559	-2.5111418742918001	-1.2722727865527368	16	6	True	False	descriptive	NA
NINJ1	S2	pooled	delta_L	22	20	9	11	2	0.45000000000000001	-0.0060420998728807351	-0.37922685624353747	0.45156284241671951	16	6	True	False	descriptive	NA
NLRP1	S3	pooled	delta_L	19	19	19	0	0	1	4.3731969374908957	3.8476088333000789	5.5137296046705551	16	3	True	False	descriptive	H5 RV historical sex-mismatch concern retained
NLRP3	S3	pooled	delta_L	19	7	1	6	12	0.14285714285714285	0	-0.70472781990121125	0	16	3	True	False	descriptive	H5 RV historical sex-mismatch concern retained
NLRC4	S3	pooled	delta_L	19	16	8	8	3	0.5	0	-1.4920235498858057	0.080330413140896617	16	3	True	False	descriptive	H5 RV historical sex-mismatch concern retained
AIM2	S3	pooled	delta_L	19	15	13	2	4	0.8666666666666667	2.1623120460185574	0	3.5054519816707459	16	3	True	False	descriptive	H5 RV historical sex-mismatch concern retained
CARD8	S3	pooled	delta_L	19	19	19	0	0	1	2.9904575478291768	2.5716259611082828	3.2988852329909495	16	3	True	False	descriptive	H5 RV historical sex-mismatch concern retained
MEFV	S3	pooled	delta_L	19	5	3	2	14	0.59999999999999998	0	0	0	16	3	True	False	descriptive	H5 RV historical sex-mismatch concern retained
PYCARD	S3	pooled	delta_L	19	14	12	2	5	0.8571428571428571	0.51372958004121339	0	1.564855904009272	16	3	True	False	descriptive	H5 RV historical sex-mismatch concern retained
IL1B	S3	pooled	delta_L	19	0	0	0	19	NA	0	0	0	16	3	True	False	descriptive	H5 RV historical sex-mismatch concern retained
GSDME	S3	pooled	delta_L	19	17	3	14	2	0.17647058823529413	-2.0905114550125816	-2.8007872209761171	-0.87756568348406794	16	3	True	False	descriptive	H5 RV historical sex-mismatch concern retained
NINJ1	S3	pooled	delta_L	19	13	7	6	6	0.53846153846153844	0	-0.95771207325104524	0.082593218374548361	16	3	True	False	descriptive	H5 RV historical sex-mismatch concern retained
NLRP1	S4	pooled	delta_L	15	15	15	0	0	1	3.0465211258011538	2.2337271532149146	4.0149948168460794	15	0	True	False	descriptive	NA
NLRP3	S4	pooled	delta_L	15	9	5	4	6	0.55555555555555558	0	0	0.67461203417093041	15	0	True	False	descriptive	NA
NLRC4	S4	pooled	delta_L	15	12	7	5	3	0.58333333333333337	0	-0.15125937498857933	1.1544530296891851	15	0	True	False	descriptive	NA
AIM2	S4	pooled	delta_L	15	13	11	2	2	0.84615384615384615	1.1145307573690382	0	2.7755121777609206	15	0	True	False	descriptive	NA
CARD8	S4	pooled	delta_L	15	15	15	0	0	1	2.591930246139369	2.308054131295485	3.0758041725942062	15	0	True	False	descriptive	NA
MEFV	S4	pooled	delta_L	15	3	2	1	12	0.66666666666666663	0	0	0	15	0	True	False	descriptive	NA
PYCARD	S4	pooled	delta_L	15	12	9	3	3	0.75	1.2099369338452706	0	2.1470064954678914	15	0	True	False	descriptive	NA
IL1B	S4	pooled	delta_L	15	2	2	0	13	1	0	0	0	15	0	True	False	descriptive	NA
GSDME	S4	pooled	delta_L	15	12	3	9	3	0.25	-0.41794003763631737	-1.2123175699338073	0	15	0	True	False	descriptive	NA
NINJ1	S4	pooled	delta_L	15	13	6	7	2	0.46153846153846156	0	-0.68818330926513371	0.16885677585995307	15	0	True	False	descriptive	NA
NLRP1	S5	pooled	delta_L	52	52	52	0	0	1	4.289858045211961	4.0352758700886078	4.4496146074722844	0	52	True	False	descriptive	NA
NLRP3	S5	pooled	delta_L	52	38	16	22	14	0.42105263157894735	0	-0.30698134732445781	0	0	52	True	False	descriptive	NA
NLRC4	S5	pooled	delta_L	52	52	29	23	0	0.55769230769230771	0.13167167241850208	-0.22281802466171724	0.37771640547588792	0	52	True	False	descriptive	NA
AIM2	S5	pooled	delta_L	52	51	50	1	1	0.98039215686274506	2.9472025094910124	2.351753631330328	3.4765856658024985	0	52	True	False	descriptive	NA
CARD8	S5	pooled	delta_L	52	52	52	0	0	1	2.7728429704556015	2.5649663084861678	2.9181339426589763	0	52	True	False	descriptive	NA
MEFV	S5	pooled	delta_L	52	28	16	12	24	0.5714285714285714	0	0	0	0	52	True	False	descriptive	NA
PYCARD	S5	pooled	delta_L	52	51	48	3	1	0.94117647058823528	1.1849526745044345	0.97558475306295656	1.306786367923048	0	52	True	False	descriptive	NA
IL1B	S5	pooled	delta_L	52	13	6	7	39	0.46153846153846156	0	0	0	0	52	True	False	descriptive	NA
GSDME	S5	pooled	delta_L	52	52	2	50	0	0.038461538461538464	-2.2557329705682694	-2.4995316922398887	-1.8753903231917	0	52	True	False	descriptive	NA
NINJ1	S5	pooled	delta_L	52	51	31	20	1	0.60784313725490191	0.17873342900243872	-0.040579537477772543	0.39786140213377252	0	52	True	False	descriptive	NA
NLRP1	S6	pooled	delta_p	22	22	22	0	0	1	0.1907830935790823	0.1758645129631449	0.2244891754326433	16	6	True	False	descriptive	L minimum effect threshold not applied
NLRP3	S6	pooled	delta_p	22	15	4	11	7	0.26666666666666666	-0.00011368804001814999	-0.00066666378547339993	0	16	6	True	False	descriptive	L minimum effect threshold not applied
NLRC4	S6	pooled	delta_p	22	22	12	10	0	0.54545454545454541	0.00048121024969055028	-0.00050422453763225008	0.0014726979965128501	16	6	True	False	descriptive	L minimum effect threshold not applied
AIM2	S6	pooled	delta_p	22	22	21	1	0	0.95454545454545459	0.0042170120521806504	0.00343562120589485	0.0075391248721861995	16	6	True	False	descriptive	L minimum effect threshold not applied
CARD8	S6	pooled	delta_p	22	22	22	0	0	1	0.18549399155503726	0.1280139037206352	0.23469245645545994	16	6	True	False	descriptive	L minimum effect threshold not applied
MEFV	S6	pooled	delta_p	22	10	5	5	12	0.5	0	0	0	16	6	True	False	descriptive	L minimum effect threshold not applied
PYCARD	S6	pooled	delta_p	22	19	17	2	3	0.89473684210526316	0.0021544472680851	0.00094255033282165002	0.0053460583752839505	16	6	True	False	descriptive	L minimum effect threshold not applied
IL1B	S6	pooled	delta_p	22	5	3	2	17	0.59999999999999998	0	0	0	16	6	True	False	descriptive	L minimum effect threshold not applied
GSDME	S6	pooled	delta_p	22	21	1	20	1	0.047619047619047616	-0.0063430831950585503	-0.0078843626806833003	-0.0034714525268014999	16	6	True	False	descriptive	L minimum effect threshold not applied
NINJ1	S6	pooled	delta_p	22	21	10	11	1	0.47619047619047616	-0.00015807777426490001	-0.0011830684278744494	0.00086784939576578653	16	6	True	False	descriptive	L minimum effect threshold not applied
NLRP1	S7	A	delta_L	16	16	16	0	0	1	4.2181747181512401	3.7599869769523364	4.9897633784122588	16	6	True	False	descriptive	NA
NLRP1	S7	B	delta_L	6	6	6	0	0	1	4.3590254425717561	3.9392582583748808	5.2191045295800853	16	6	True	False	descriptive	NA
NLRP3	S7	A	delta_L	16	10	4	6	6	0.40000000000000002	0	-0.5256687371833314	0.29551200092739022	16	6	True	False	descriptive	NA
NLRP3	S7	B	delta_L	6	5	0	5	1	0	-0.54868726947894175	-0.80282374403151335	-0.065116206036683277	16	6	True	False	descriptive	NA
NLRC4	S7	A	delta_L	16	16	11	5	0	0.6875	0.63236920003647001	-0.10506562093187299	0.85776082597628844	16	6	True	False	descriptive	NA
NLRC4	S7	B	delta_L	6	6	3	3	0	0.5	-0.15400612355326904	-0.81398852652511633	0.45630602036111723	16	6	True	False	descriptive	NA
AIM2	S7	A	delta_L	16	16	16	0	0	1	2.2713184173318925	1.9139951254291987	2.8628688112155793	16	6	True	False	descriptive	NA
AIM2	S7	B	delta_L	6	6	6	0	0	1	2.1409273340619448	1.1892296803830373	3.4606686468878145	16	6	True	False	descriptive	NA
CARD8	S7	A	delta_L	16	16	16	0	0	1	2.7284208345198149	2.4736556064366635	3.0120805575452483	16	6	True	False	descriptive	NA
CARD8	S7	B	delta_L	6	6	6	0	0	1	2.8498790240649563	2.5181799710548853	3.1276480395400856	16	6	True	False	descriptive	NA
MEFV	S7	A	delta_L	16	10	5	5	6	0.5	0	-0.2479571729254049	0.32556805080622098	16	6	True	False	descriptive	NA
MEFV	S7	B	delta_L	6	0	0	0	6	NA	0	0	0	16	6	True	False	descriptive	NA
PYCARD	S7	A	delta_L	16	13	13	0	3	1	1.2289100081906401	0.84969497996714616	1.7899723018351374	16	6	True	False	descriptive	NA
PYCARD	S7	B	delta_L	6	6	5	1	0	0.83333333333333337	0.48659804472889456	-0.37367354317838486	1.4713648400695665	16	6	True	False	descriptive	NA
IL1B	S7	A	delta_L	16	4	2	2	12	0.5	0	0	0	16	6	True	False	descriptive	NA
IL1B	S7	B	delta_L	6	1	1	0	5	1	0	0	0.78821888373090609	16	6	True	False	descriptive	NA
GSDME	S7	A	delta_L	16	15	1	14	1	0.066666666666666666	-1.6106525019261051	-2.4710638792819024	-1.1619002698008112	16	6	True	False	descriptive	NA
GSDME	S7	B	delta_L	6	6	0	6	0	0	-2.5163071966273187	-2.9130815184139323	-1.2392487573007709	16	6	True	False	descriptive	NA
NINJ1	S7	A	delta_L	16	15	8	7	1	0.53333333333333333	0.024131693287616107	-0.20242186189044853	0.72279519978939544	16	6	True	False	descriptive	NA
NINJ1	S7	B	delta_L	6	6	2	4	0	0.33333333333333331	-0.37922685624353747	-0.99541072557102683	0.57727006784599944	16	6	True	False	descriptive	NA
