## Supplementary Data 1 for "*IL18* and pyroptosis-related genes show contrasting expression in human cardiac pericytes and endothelial cells": geometry_descriptive_summary.tsv

series	scope	region	threshold_A	partner	reference_entry	original_n	designed_n	selected_n	pair_n	missing_native	status	full_footprint_available	comparison_count	minimum_A	q25_A	median_A	q75_A	maximum_A
aux_vs_bound	aux	all	4.0	BP	3WO4	21	21	21	180		EVALUABLE	True	2	15.9098350293	15.9134066328	15.9169782363	15.9205498398	15.9241214433
aux_vs_bound	aux	all	4.0	BP	7AL7	21	21	21	180		EVALUABLE	True	2	15.9395999579	15.9432813206	15.9469626833	15.9506440459	15.9543254086
aux_vs_bound	aux	all	4.0	Ralpha	3WO4	32	32	20	169	53;57;67;68;69;70;71;72;73;76;77;80	EVALUABLE	False	2	11.5183096913	11.5192050662	11.5201004411	11.520995816	11.5218911909
aux_vs_bound	aux	all	4.0	Ralpha	7AL7	32	32	20	169	53;57;67;68;69;70;71;72;73;76;77;80	EVALUABLE	False	2	11.4967603503	11.4976533491	11.498546348	11.4994393468	11.5003323456
aux_vs_bound	aux	all	4.0	Rbeta	3WO4	9	9	9	23		EVALUABLE	True	2	6.25508923296	6.26201184797	6.26893446297	6.27585707797	6.28277969298
aux_vs_bound	aux	all	4.0	Rbeta	7AL7	9	9	9	23		EVALUABLE	True	2	7.54136790802	7.54785928664	7.55435066526	7.56084204388	7.5673334225
aux_vs_bound	aux	all	4.5	BP	3WO4	23	23	23	219		EVALUABLE	True	2	15.3081621387	15.3085821853	15.3090022319	15.3094222786	15.3098423252
aux_vs_bound	aux	all	4.5	BP	7AL7	23	23	23	219		EVALUABLE	True	2	15.3249789216	15.3254919631	15.3260050046	15.3265180461	15.3270310875
aux_vs_bound	aux	all	4.5	Ralpha	3WO4	40	40	26	289	53;57;59;65;67;68;69;70;71;72;73;76;77;80	EVALUABLE	False	2	10.4359583005	10.4363969206	10.4368355408	10.4372741609	10.437712781
aux_vs_bound	aux	all	4.5	Ralpha	7AL7	40	40	26	289	53;57;59;65;67;68;69;70;71;72;73;76;77;80	EVALUABLE	False	2	10.4084021143	10.4090059455	10.4096097767	10.4102136079	10.4108174391
aux_vs_bound	aux	all	4.5	Rbeta	3WO4	11	11	11	40		EVALUABLE	True	2	7.87620287624	7.8843480841	7.89249329197	7.90063849983	7.9087837077
aux_vs_bound	aux	all	4.5	Rbeta	7AL7	11	11	11	40		EVALUABLE	True	2	8.78231542061	8.7904110982	8.79850677579	8.80660245338	8.81469813097
aux_vs_bound	aux	all	5.0	BP	3WO4	25	25	25	265		EVALUABLE	True	2	14.9745412212	14.975039283	14.9755373448	14.9760354067	14.9765334685
aux_vs_bound	aux	all	5.0	BP	7AL7	25	25	25	265		EVALUABLE	True	2	14.9901616112	14.9905747145	14.9909878179	14.9914009213	14.9918140246
aux_vs_bound	aux	all	5.0	Ralpha	3WO4	42	42	27	314	53;57;59;63;65;67;68;69;70;71;72;73;76;77;80	EVALUABLE	False	2	10.0314654486	10.0318588953	10.032252342	10.0326457887	10.0330392354
aux_vs_bound	aux	all	5.0	Ralpha	7AL7	42	42	27	314	53;57;59;63;65;67;68;69;70;71;72;73;76;77;80	EVALUABLE	False	2	10.0031443026	10.0037690227	10.0043937428	10.0050184629	10.0056431829
aux_vs_bound	aux	all	5.0	Rbeta	3WO4	11	11	11	40		EVALUABLE	True	2	7.87620287624	7.8843480841	7.89249329197	7.90063849983	7.9087837077
aux_vs_bound	aux	all	5.0	Rbeta	7AL7	11	11	11	40		EVALUABLE	True	2	8.78231542061	8.7904110982	8.79850677579	8.80660245338	8.81469813097
aux_vs_bound	aux	ordered	4.0	BP	3WO4	21	8	8	22		EVALUABLE	False	2	0.795269695498	0.81020687166	0.825144047822	0.840081223984	0.855018400146
aux_vs_bound	aux	ordered	4.0	BP	7AL7	21	8	8	22		EVALUABLE	False	2	0.75772616293	0.777122773741	0.796519384553	0.815915995365	0.835312606177
aux_vs_bound	aux	ordered	4.0	Ralpha	3WO4	32	10	7	15	53;57;80	EVALUABLE	False	2	1.52514540906	1.52617407739	1.52720274572	1.52823141404	1.52926008237
aux_vs_bound	aux	ordered	4.0	Ralpha	7AL7	32	10	7	15	53;57;80	EVALUABLE	False	2	0.984034075187	0.988663067658	0.993292060129	0.9979210526	1.00255004507
aux_vs_bound	aux	ordered	4.0	Rbeta	3WO4	9	6	6	8		EVALUABLE	False	2	2.72664561818	2.73303430419	2.73942299019	2.74581167619	2.7522003622
aux_vs_bound	aux	ordered	4.0	Rbeta	7AL7	9	6	6	8		EVALUABLE	False	2	3.00430521477	3.00604380322	3.00778239167	3.00952098012	3.01125956857
aux_vs_bound	aux	ordered	4.5	BP	3WO4	23	9	9	30		EVALUABLE	False	2	3.01373278017	3.01413669547	3.01454061078	3.01494452608	3.01534844138
aux_vs_bound	aux	ordered	4.5	BP	7AL7	23	9	9	30		EVALUABLE	False	2	3.01673480366	3.01782386493	3.0189129262	3.02000198747	3.02109104874
aux_vs_bound	aux	ordered	4.5	Ralpha	3WO4	40	15	11	48	53;57;59;80	EVALUABLE	False	2	3.21901835738	3.21943066834	3.21984297931	3.22025529027	3.22066760124
aux_vs_bound	aux	ordered	4.5	Ralpha	7AL7	40	15	11	48	53;57;59;80	EVALUABLE	False	2	3.12207139105	3.12282545368	3.12357951631	3.12433357895	3.12508764158
aux_vs_bound	aux	ordered	4.5	Rbeta	3WO4	11	7	7	14		EVALUABLE	False	2	6.32792593315	6.3360230406	6.34412014804	6.35221725548	6.36031436293
aux_vs_bound	aux	ordered	4.5	Rbeta	7AL7	11	7	7	14		EVALUABLE	False	2	6.4960130929	6.50254595613	6.50907881937	6.5156116826	6.52214454583
aux_vs_bound	aux	ordered	5.0	BP	3WO4	25	9	9	30		EVALUABLE	False	2	3.01373278017	3.01413669547	3.01454061078	3.01494452608	3.01534844138
aux_vs_bound	aux	ordered	5.0	BP	7AL7	25	9	9	30		EVALUABLE	False	2	3.01673480366	3.01782386493	3.0189129262	3.02000198747	3.02109104874
aux_vs_bound	aux	ordered	5.0	Ralpha	3WO4	42	16	12	58	53;57;59;80	EVALUABLE	False	2	3.10807198158	3.1108229645	3.11357394742	3.11632493034	3.11907591326
aux_vs_bound	aux	ordered	5.0	Ralpha	7AL7	42	16	12	58	53;57;59;80	EVALUABLE	False	2	3.0149709627	3.01920634417	3.02344172563	3.02767710709	3.03191248856
aux_vs_bound	aux	ordered	5.0	Rbeta	3WO4	11	7	7	14		EVALUABLE	False	2	6.32792593315	6.3360230406	6.34412014804	6.35221725548	6.36031436293
aux_vs_bound	aux	ordered	5.0	Rbeta	7AL7	11	7	7	14		EVALUABLE	False	2	6.4960130929	6.50254595613	6.50907881937	6.5156116826	6.52214454583
aux_vs_precursor	aux	all	4.0	BP	none	21	21	21	180		EVALUABLE	True	20	3.3963030122	3.81594058093	4.04688526803	4.4964449949	4.72278850784
aux_vs_precursor	aux	all	4.0	Ralpha	none	32	32	20	169	53;57;67;68;69;70;71;72;73;76;77;80	EVALUABLE	False	20	3.1796043958	3.3505612814	3.42459421256	3.69208298264	3.91104479048
aux_vs_precursor	aux	all	4.0	Rbeta	none	9	9	9	23		EVALUABLE	True	20	2.54087727854	2.61067059533	2.75484931903	2.86966688364	3.07212128197
aux_vs_precursor	aux	all	4.5	BP	none	23	23	23	219		EVALUABLE	True	20	3.27172662465	3.66313036668	3.87883008945	4.31744236171	4.52653176802
aux_vs_precursor	aux	all	4.5	Ralpha	none	40	40	26	289	53;57;59;65;67;68;69;70;71;72;73;76;77;80	EVALUABLE	False	20	2.9521521505	3.06973421786	3.11339373473	3.32916117656	3.52471295652
aux_vs_precursor	aux	all	4.5	Rbeta	none	11	11	11	40		EVALUABLE	True	20	2.56140358826	2.59452128627	2.71825409755	2.91032222879	3.1914388218
aux_vs_precursor	aux	all	5.0	BP	none	25	25	25	265		EVALUABLE	True	20	3.21170878955	3.59442804557	3.75508718488	4.1905428549	4.37438855109
aux_vs_precursor	aux	all	5.0	Ralpha	none	42	42	27	314	53;57;59;63;65;67;68;69;70;71;72;73;76;77;80	EVALUABLE	False	20	2.89080003934	3.00696959681	3.05641989592	3.26069881795	3.44931403883
aux_vs_precursor	aux	all	5.0	Rbeta	none	11	11	11	40		EVALUABLE	True	20	2.56140358826	2.59452128627	2.71825409755	2.91032222879	3.1914388218
aux_vs_precursor	aux	ordered	4.0	BP	none	21	8	8	22		EVALUABLE	False	20	0.714431246384	1.08653932529	1.17202070193	1.30690621132	1.49083125607
aux_vs_precursor	aux	ordered	4.0	Ralpha	none	32	10	7	15	53;57;80	EVALUABLE	False	20	0.85341424576	0.924960140335	1.07197402246	1.15975524902	1.36212256092
aux_vs_precursor	aux	ordered	4.0	Rbeta	none	9	6	6	8		EVALUABLE	False	20	1.06146521904	1.15940721117	1.21782315553	1.29540718067	1.50867764635
aux_vs_precursor	aux	ordered	4.5	BP	none	23	9	9	30		EVALUABLE	False	20	0.665609719927	0.965611975366	1.05919683991	1.16021521975	1.30446188365
aux_vs_precursor	aux	ordered	4.5	Ralpha	none	40	15	11	48	53;57;59;80	EVALUABLE	False	20	1.01721139547	1.100192288	1.19568558204	1.35071698335	1.55428152989
aux_vs_precursor	aux	ordered	4.5	Rbeta	none	11	7	7	14		EVALUABLE	False	20	1.0953233495	1.16624514682	1.20597689113	1.33225260763	1.48238496768
aux_vs_precursor	aux	ordered	5.0	BP	none	25	9	9	30		EVALUABLE	False	20	0.665609719927	0.965611975366	1.05919683991	1.16021521975	1.30446188365
aux_vs_precursor	aux	ordered	5.0	Ralpha	none	42	16	12	58	53;57;59;80	EVALUABLE	False	20	1.04688601314	1.1661154907	1.25581246889	1.41628554834	1.61492078501
aux_vs_precursor	aux	ordered	5.0	Rbeta	none	11	7	7	14		EVALUABLE	False	20	1.0953233495	1.16624514682	1.20597689113	1.33225260763	1.48238496768
mature_vs_bound	main	all	4.0	BP	3WO4	21	21	21	180		EVALUABLE	True	20	1.43919440218	1.7586030653	1.81409111737	1.9718107866	2.11702916793
mature_vs_bound	main	all	4.0	BP	7AL7	21	21	21	180		EVALUABLE	True	20	1.61447223661	1.93567194619	1.97959254157	2.13546037238	2.2814604834
mature_vs_bound	main	all	4.0	Ralpha	3WO4	32	32	32	457		EVALUABLE	True	20	2.23022373496	2.44168796125	2.91895841456	3.03761715284	3.40870365374
mature_vs_bound	main	all	4.0	Ralpha	7AL7	32	32	32	457		EVALUABLE	True	20	2.28337285193	2.51402228704	3.11043602174	3.25633612836	3.68346147695
mature_vs_bound	main	all	4.0	Rbeta	3WO4	9	9	9	23		EVALUABLE	True	20	1.32179405591	1.73241928823	1.86826414163	2.01229393523	2.51510194167
mature_vs_bound	main	all	4.0	Rbeta	7AL7	9	9	9	23		EVALUABLE	True	20	0.786304878494	0.925503681394	1.20635047401	1.54840382482	1.79676202695
mature_vs_bound	main	all	4.5	BP	3WO4	23	23	23	219		EVALUABLE	True	20	1.41138521973	1.68376901512	1.74762266125	1.88362825784	2.00756334502
mature_vs_bound	main	all	4.5	BP	7AL7	23	23	23	219		EVALUABLE	True	20	1.5591009015	1.83380314194	1.88516155576	2.01857695221	2.14693253078
mature_vs_bound	main	all	4.5	Ralpha	3WO4	40	40	40	722		EVALUABLE	True	20	2.18202740219	2.46712367209	2.78560309227	2.89466207985	3.17676474139
mature_vs_bound	main	all	4.5	Ralpha	7AL7	40	40	40	722		EVALUABLE	True	20	2.21325378367	2.36900810776	2.88224359551	2.96464390877	3.32835732873
mature_vs_bound	main	all	4.5	Rbeta	3WO4	11	11	11	40		EVALUABLE	True	20	1.30698303227	1.66679458263	1.81216417234	1.92312789802	2.30340382147
mature_vs_bound	main	all	4.5	Rbeta	7AL7	11	11	11	40		EVALUABLE	True	20	1.00771014234	1.05151417118	1.26646142285	1.61203155808	1.85129589879
mature_vs_bound	main	all	5.0	BP	3WO4	25	25	25	265		EVALUABLE	True	20	1.36981066181	1.90703328689	1.98273058299	2.05086281521	2.17193958999
mature_vs_bound	main	all	5.0	BP	7AL7	25	25	25	265		EVALUABLE	True	20	1.63440775467	1.83737601286	1.89227420366	1.99266269932	2.11048474103
mature_vs_bound	main	all	5.0	Ralpha	3WO4	42	42	42	801		EVALUABLE	True	20	2.16958576795	2.45856204121	2.74595758923	2.84931960472	3.14052473969
mature_vs_bound	main	all	5.0	Ralpha	7AL7	42	42	42	801		EVALUABLE	True	20	2.16521646125	2.32495710161	2.82687634491	2.91471756994	3.26480178023
mature_vs_bound	main	all	5.0	Rbeta	3WO4	11	11	11	40		EVALUABLE	True	20	1.30698303227	1.66679458263	1.81216417234	1.92312789802	2.30340382147
mature_vs_bound	main	all	5.0	Rbeta	7AL7	11	11	11	40		EVALUABLE	True	20	1.00771014234	1.05151417118	1.26646142285	1.61203155808	1.85129589879
mature_vs_bound	main	ordered	4.0	BP	3WO4	21	8	8	22		EVALUABLE	False	20	0.640793518195	0.712619789579	0.765372753051	0.803695112164	0.939826347912
mature_vs_bound	main	ordered	4.0	BP	7AL7	21	8	8	22		EVALUABLE	False	20	0.65213772172	0.738409256024	0.790257449266	0.842150077425	0.980272761298
mature_vs_bound	main	ordered	4.0	Ralpha	3WO4	32	10	10	39		EVALUABLE	False	20	1.09359383458	1.41276349543	1.57327461722	1.7677795581	1.94745834899
mature_vs_bound	main	ordered	4.0	Ralpha	7AL7	32	10	10	39		EVALUABLE	False	20	1.06312707962	1.31957492034	1.48764268588	1.66816287691	1.87601499191
mature_vs_bound	main	ordered	4.0	Rbeta	3WO4	9	6	6	8		EVALUABLE	False	20	0.503123117459	0.572747048906	0.971972607061	1.3186286405	1.53396321543
mature_vs_bound	main	ordered	4.0	Rbeta	7AL7	9	6	6	8		EVALUABLE	False	20	0.26618409641	0.650041384721	0.998078648125	1.63111369256	1.90808666237
mature_vs_bound	main	ordered	4.5	BP	3WO4	23	9	9	30		EVALUABLE	False	20	0.760192622269	0.818881403386	0.84050734746	0.879273714574	1.02898398674
mature_vs_bound	main	ordered	4.5	BP	7AL7	23	9	9	30		EVALUABLE	False	20	0.745584832055	0.803806652671	0.841551300104	0.893016442062	1.03780232633
mature_vs_bound	main	ordered	4.5	Ralpha	3WO4	40	15	15	96		EVALUABLE	False	20	1.08156597518	1.29927211865	1.49582725174	1.56947419779	1.77334449127
mature_vs_bound	main	ordered	4.5	Ralpha	7AL7	40	15	15	96		EVALUABLE	False	20	1.02256408089	1.17922021139	1.38281414464	1.44503069814	1.63663445459
mature_vs_bound	main	ordered	4.5	Rbeta	3WO4	11	7	7	14		EVALUABLE	False	20	0.479774612581	0.604581545368	0.878249584127	1.34130503139	1.58541231334
mature_vs_bound	main	ordered	4.5	Rbeta	7AL7	11	7	7	14		EVALUABLE	False	20	0.431283475244	0.721499449848	0.889452730414	1.58618889797	1.8781859407
mature_vs_bound	main	ordered	5.0	BP	3WO4	25	9	9	30		EVALUABLE	False	20	0.760192622269	0.818881403386	0.84050734746	0.879273714574	1.02898398674
mature_vs_bound	main	ordered	5.0	BP	7AL7	25	9	9	30		EVALUABLE	False	20	0.745584832055	0.803806652671	0.841551300104	0.893016442062	1.03780232633
mature_vs_bound	main	ordered	5.0	Ralpha	3WO4	42	16	16	110		EVALUABLE	False	20	1.02370177417	1.24078967622	1.43261206585	1.49770343058	1.69713895381
mature_vs_bound	main	ordered	5.0	Ralpha	7AL7	42	16	16	110		EVALUABLE	False	20	0.973187174717	1.1238157998	1.32079945565	1.39642579637	1.56433768816
mature_vs_bound	main	ordered	5.0	Rbeta	3WO4	11	7	7	14		EVALUABLE	False	20	0.479774612581	0.604581545368	0.878249584127	1.34130503139	1.58541231334
mature_vs_bound	main	ordered	5.0	Rbeta	7AL7	11	7	7	14		EVALUABLE	False	20	0.431283475244	0.721499449848	0.889452730414	1.58618889797	1.8781859407
precursor_vs_bound	main	all	4.0	BP	3WO4	21	21	21	180		EVALUABLE	True	10	12.4443194957	12.6362456745	13.2084268609	13.5243315183	14.0219024725
precursor_vs_bound	main	all	4.0	BP	7AL7	21	21	21	180		EVALUABLE	True	10	12.4744899652	12.6667766708	13.2342229588	13.5476422228	14.0439765246
precursor_vs_bound	main	all	4.0	Ralpha	3WO4	32	32	32	457		EVALUABLE	True	10	8.20289579402	8.31021029218	8.52639130264	8.62206869398	8.77372902168
precursor_vs_bound	main	all	4.0	Ralpha	7AL7	32	32	32	457		EVALUABLE	True	10	8.39419758578	8.51221179264	8.67728224069	8.8037257617	8.93472644533
precursor_vs_bound	main	all	4.0	Rbeta	3WO4	9	9	9	23		EVALUABLE	True	10	4.88779958015	5.61483388137	5.75294556542	6.03615407227	6.48157914266
precursor_vs_bound	main	all	4.0	Rbeta	7AL7	9	9	9	23		EVALUABLE	True	10	5.92231777765	6.76287946341	6.91286622826	7.20711574928	7.67789316057
precursor_vs_bound	main	all	4.5	BP	3WO4	23	23	23	219		EVALUABLE	True	10	12.1835333016	12.366827885	12.9372476234	13.2834159128	13.7283164934
precursor_vs_bound	main	all	4.5	BP	7AL7	23	23	23	219		EVALUABLE	True	10	12.1985252959	12.3822233279	12.9484256349	13.2927688743	13.7363935063
precursor_vs_bound	main	all	4.5	Ralpha	3WO4	40	40	40	722		EVALUABLE	True	10	8.56494837175	8.72591717802	8.8342718722	8.93421093787	9.07692648758
precursor_vs_bound	main	all	4.5	Ralpha	7AL7	40	40	40	722		EVALUABLE	True	10	8.67000621399	8.80448197475	8.89011054062	8.98875462232	9.12366612114
precursor_vs_bound	main	all	4.5	Rbeta	3WO4	11	11	11	40		EVALUABLE	True	10	6.86995021477	7.05271550787	7.20461976835	7.30342697589	7.46805365022
precursor_vs_bound	main	all	4.5	Rbeta	7AL7	11	11	11	40		EVALUABLE	True	10	7.48332803563	7.7987504662	7.98128751552	8.10924155977	8.32011836538
precursor_vs_bound	main	all	5.0	BP	3WO4	25	25	25	265		EVALUABLE	True	10	11.9026168301	12.1014967674	12.6124955946	12.9110777235	13.3563327898
precursor_vs_bound	main	all	5.0	BP	7AL7	25	25	25	265		EVALUABLE	True	10	11.9248615838	12.1272190961	12.6306959543	12.9144742832	13.3527592564
precursor_vs_bound	main	all	5.0	Ralpha	3WO4	42	42	42	801		EVALUABLE	True	10	8.45891000556	8.63039341063	8.71882124382	8.81959741427	9.02734024861
precursor_vs_bound	main	all	5.0	Ralpha	7AL7	42	42	42	801		EVALUABLE	True	10	8.55779515769	8.70835256284	8.78328729741	8.87503323901	9.07277973492
precursor_vs_bound	main	all	5.0	Rbeta	3WO4	11	11	11	40		EVALUABLE	True	10	6.86995021477	7.05271550787	7.20461976835	7.30342697589	7.46805365022
precursor_vs_bound	main	all	5.0	Rbeta	7AL7	11	11	11	40		EVALUABLE	True	10	7.48332803563	7.7987504662	7.98128751552	8.10924155977	8.32011836538
precursor_vs_bound	main	ordered	4.0	BP	3WO4	21	8	8	22		EVALUABLE	False	10	0.69117383437	0.775759049997	0.853065562834	0.990644864698	1.0991205736
precursor_vs_bound	main	ordered	4.0	BP	7AL7	21	8	8	22		EVALUABLE	False	10	0.635057287522	0.72082784123	0.785245761326	0.907856716311	1.03051002677
precursor_vs_bound	main	ordered	4.0	Ralpha	3WO4	32	10	10	39		EVALUABLE	False	10	4.20310799376	4.26237667853	4.28679438576	4.33045086301	4.38580550894
precursor_vs_bound	main	ordered	4.0	Ralpha	7AL7	32	10	10	39		EVALUABLE	False	10	4.23563492593	4.2847558792	4.30617342203	4.34897327665	4.4132201881
precursor_vs_bound	main	ordered	4.0	Rbeta	3WO4	9	6	6	8		EVALUABLE	False	10	1.75734854794	2.07551683184	2.19754888312	2.44079091708	2.68356865832
precursor_vs_bound	main	ordered	4.0	Rbeta	7AL7	9	6	6	8		EVALUABLE	False	10	1.92018230217	2.46192354993	2.61259298762	2.91358389729	3.18182665463
precursor_vs_bound	main	ordered	4.5	BP	3WO4	23	9	9	30		EVALUABLE	False	10	3.11536559577	3.15566259849	3.20880537396	3.23050090155	3.292352883
precursor_vs_bound	main	ordered	4.5	BP	7AL7	23	9	9	30		EVALUABLE	False	10	3.1080274936	3.15125778991	3.20765702963	3.23103534914	3.29092685889
precursor_vs_bound	main	ordered	4.5	Ralpha	3WO4	40	15	15	96		EVALUABLE	False	10	6.07048940471	6.15660704587	6.19932521724	6.24082171804	6.28378761371
precursor_vs_bound	main	ordered	4.5	Ralpha	7AL7	40	15	15	96		EVALUABLE	False	10	6.03583282806	6.12196730173	6.1587517787	6.20736718689	6.24605610295
precursor_vs_bound	main	ordered	4.5	Rbeta	3WO4	11	7	7	14		EVALUABLE	False	10	5.73791157035	5.92872827841	6.00200213578	6.12273303567	6.33798743919
precursor_vs_bound	main	ordered	4.5	Rbeta	7AL7	11	7	7	14		EVALUABLE	False	10	5.98502216333	6.14580228231	6.22200301965	6.32953388887	6.55543881725
precursor_vs_bound	main	ordered	5.0	BP	3WO4	25	9	9	30		EVALUABLE	False	10	3.11536559577	3.15566259849	3.20880537396	3.23050090155	3.292352883
precursor_vs_bound	main	ordered	5.0	BP	7AL7	25	9	9	30		EVALUABLE	False	10	3.1080274936	3.15125778991	3.20765702963	3.23103534914	3.29092685889
precursor_vs_bound	main	ordered	5.0	Ralpha	3WO4	42	16	16	110		EVALUABLE	False	10	5.73847011028	5.81757735784	5.85295001967	5.89386712267	5.94043410048
precursor_vs_bound	main	ordered	5.0	Ralpha	7AL7	42	16	16	110		EVALUABLE	False	10	5.70491831717	5.78445101316	5.81436116008	5.8621171138	5.90486551959
precursor_vs_bound	main	ordered	5.0	Rbeta	3WO4	11	7	7	14		EVALUABLE	False	10	5.73791157035	5.92872827841	6.00200213578	6.12273303567	6.33798743919
precursor_vs_bound	main	ordered	5.0	Rbeta	7AL7	11	7	7	14		EVALUABLE	False	10	5.98502216333	6.14580228231	6.22200301965	6.32953388887	6.55543881725
precursor_vs_mature	main	all	4.0	BP	none	21	21	21	180		EVALUABLE	True	200	11.5850956705	11.9150672104	12.5421718819	12.9194821914	13.550955967
precursor_vs_mature	main	all	4.0	Ralpha	none	32	32	32	457		EVALUABLE	True	200	7.79744451765	8.05038140068	8.17298467195	8.33232215764	8.85517460882
precursor_vs_mature	main	all	4.0	Rbeta	none	9	9	9	23		EVALUABLE	True	200	5.72708367065	6.78959251902	7.17532048325	7.53684494057	8.58682731911
precursor_vs_mature	main	all	4.5	BP	none	23	23	23	219		EVALUABLE	True	200	11.5662801364	11.8370544882	12.5072891159	12.8559121494	13.47157478
precursor_vs_mature	main	all	4.5	Ralpha	none	40	40	40	722		EVALUABLE	True	200	8.28192973862	8.47536579779	8.60350997584	8.7118938508	9.05975141024
precursor_vs_mature	main	all	4.5	Rbeta	none	11	11	11	40		EVALUABLE	True	200	7.16948298869	7.68657254598	7.89393282939	8.10959250468	8.75364565974
precursor_vs_mature	main	all	5.0	BP	none	25	25	25	265		EVALUABLE	True	200	11.4655555174	11.7107675041	12.3443072531	12.632046421	13.2069460017
precursor_vs_mature	main	all	5.0	Ralpha	none	42	42	42	801		EVALUABLE	True	200	8.18269729088	8.38973193808	8.50406457856	8.61462572912	8.99646784543
precursor_vs_mature	main	all	5.0	Rbeta	none	11	11	11	40		EVALUABLE	True	200	7.16948298869	7.68657254598	7.89393282939	8.10959250468	8.75364565974
precursor_vs_mature	main	ordered	4.0	BP	none	21	8	8	22		EVALUABLE	False	200	0.842815095147	1.13237233721	1.30164780486	1.4249173455	1.64681195124
precursor_vs_mature	main	ordered	4.0	Ralpha	none	32	10	10	39		EVALUABLE	False	200	3.94565972315	4.08730292707	4.16797369552	4.26013823119	4.49986743452
precursor_vs_mature	main	ordered	4.0	Rbeta	none	9	6	6	8		EVALUABLE	False	200	1.55641850791	2.00976758845	2.16085368118	2.38558560324	3.15518601261
precursor_vs_mature	main	ordered	4.5	BP	none	23	9	9	30		EVALUABLE	False	200	3.47846811282	3.61595400342	3.67194302547	3.74584554737	3.91238837258
precursor_vs_mature	main	ordered	4.5	Ralpha	none	40	15	15	96		EVALUABLE	False	200	5.84086022861	6.01708713607	6.08690570373	6.15965444943	6.28215858231
precursor_vs_mature	main	ordered	4.5	Rbeta	none	11	7	7	14		EVALUABLE	False	200	5.16469225842	5.54294108195	5.67631117787	5.83053528703	6.32455415228
precursor_vs_mature	main	ordered	5.0	BP	none	25	9	9	30		EVALUABLE	False	200	3.47846811282	3.61595400342	3.67194302547	3.74584554737	3.91238837258
precursor_vs_mature	main	ordered	5.0	Ralpha	none	42	16	16	110		EVALUABLE	False	200	5.51820753842	5.68314908619	5.7460686064	5.81659120221	5.92807918929
precursor_vs_mature	main	ordered	5.0	Rbeta	none	11	7	7	14		EVALUABLE	False	200	5.16469225842	5.54294108195	5.67631117787	5.83053528703	6.32455415228
within_mature	main	all	4.0	BP	none	21	21	21	180		EVALUABLE	True	190	0.236311471721	0.463398400437	0.591630953987	0.824858123616	1.22446318428
within_mature	main	all	4.0	Ralpha	none	32	32	32	457		EVALUABLE	True	190	0.575056317568	1.15796184163	1.49193537852	2.09195271236	3.3029797299
within_mature	main	all	4.0	Rbeta	none	9	9	9	23		EVALUABLE	True	190	0.18740000363	0.593264241108	0.997695838297	1.21061253913	2.04905663567
within_mature	main	all	4.5	BP	none	23	23	23	219		EVALUABLE	True	190	0.224312400999	0.456436647044	0.577984343812	0.801354109311	1.16532391919
within_mature	main	all	4.5	Ralpha	none	40	40	40	722		EVALUABLE	True	190	0.543878942867	1.07874707763	1.34727734764	1.8425916412	2.8829042766
within_mature	main	all	4.5	Rbeta	none	11	11	11	40		EVALUABLE	True	190	0.223357296706	0.604683975495	0.965321283395	1.16671118837	1.91202119285
within_mature	main	all	5.0	BP	none	25	25	25	265		EVALUABLE	True	190	0.281978248064	0.493845875523	0.694195331092	0.937083943821	1.44986705199
within_mature	main	all	5.0	Ralpha	none	42	42	42	801		EVALUABLE	True	190	0.536083586986	1.05330106721	1.30831354437	1.77642821956	2.7835625586
within_mature	main	all	5.0	Rbeta	none	11	11	11	40		EVALUABLE	True	190	0.223357296706	0.604683975495	0.965321283395	1.16671118837	1.91202119285
within_mature	main	ordered	4.0	BP	none	21	8	8	22		EVALUABLE	False	190	0.1339151498	0.277525470642	0.347297791359	0.403550814838	0.583405708222
within_mature	main	ordered	4.0	Ralpha	none	32	10	10	39		EVALUABLE	False	190	0.353329942471	0.588973131685	0.777246462377	0.979803201096	1.60842157536
within_mature	main	ordered	4.0	Rbeta	none	9	6	6	8		EVALUABLE	False	190	0.0912284587036	0.324429226746	0.797181248282	1.09879644241	1.7687916895
within_mature	main	ordered	4.5	BP	none	23	9	9	30		EVALUABLE	False	190	0.123345710896	0.292631700495	0.342929672839	0.410728777591	0.582049310268
within_mature	main	ordered	4.5	Ralpha	none	40	15	15	96		EVALUABLE	False	190	0.315005083506	0.542637129819	0.693469093461	0.85117699604	1.3171799772
within_mature	main	ordered	4.5	Rbeta	none	11	7	7	14		EVALUABLE	False	190	0.151470133746	0.355016306911	0.837046495349	1.09673916442	1.68580063653
within_mature	main	ordered	5.0	BP	none	25	9	9	30		EVALUABLE	False	190	0.123345710896	0.292631700495	0.342929672839	0.410728777591	0.582049310268
within_mature	main	ordered	5.0	Ralpha	none	42	16	16	110		EVALUABLE	False	190	0.304738611028	0.536063023762	0.674826343375	0.820218615661	1.28382735073
within_mature	main	ordered	5.0	Rbeta	none	11	7	7	14		EVALUABLE	False	190	0.151470133746	0.355016306911	0.837046495349	1.09673916442	1.68580063653
within_precursor	main	all	4.0	BP	none	21	21	21	180		EVALUABLE	True	45	0.511752343668	0.962571638836	1.35832425658	1.6106125713	2.41899078056
within_precursor	main	all	4.0	Ralpha	none	32	32	32	457		EVALUABLE	True	45	1.0616601462	1.50396705652	1.70801986842	1.93006590325	2.51020830714
within_precursor	main	all	4.0	Rbeta	none	9	9	9	23		EVALUABLE	True	45	0.226193251678	0.574930450249	0.751944915992	1.10888303275	2.16310480955
within_precursor	main	all	4.5	BP	none	23	23	23	219		EVALUABLE	True	45	0.487094760378	0.95288329984	1.31220114943	1.6224550803	2.38518789742
within_precursor	main	all	4.5	Ralpha	none	40	40	40	722		EVALUABLE	True	45	1.02568257745	1.4294567993	1.64444323777	1.87327277169	2.3159656518
within_precursor	main	all	4.5	Rbeta	none	11	11	11	40		EVALUABLE	True	45	0.330048902583	0.566722775466	0.715474129064	1.07945396907	1.93380036119
within_precursor	main	all	5.0	BP	none	25	25	25	265		EVALUABLE	True	45	0.557916050265	1.05040502678	1.36223102017	1.60909441778	2.30023085509
within_precursor	main	all	5.0	Ralpha	none	42	42	42	801		EVALUABLE	True	45	1.00326445865	1.38828926866	1.61392411382	1.89445595841	2.27764454712
within_precursor	main	all	5.0	Rbeta	none	11	11	11	40		EVALUABLE	True	45	0.330048902583	0.566722775466	0.715474129064	1.07945396907	1.93380036119
within_precursor	main	ordered	4.0	BP	none	21	8	8	22		EVALUABLE	False	45	0.161935976482	0.309235578424	0.453260132601	0.749122366657	1.12906001822
within_precursor	main	ordered	4.0	Ralpha	none	32	10	10	39		EVALUABLE	False	45	0.303051277496	0.409195475149	0.51101072404	0.614896589685	0.758623704366
within_precursor	main	ordered	4.0	Rbeta	none	9	6	6	8		EVALUABLE	False	45	0.140095305437	0.46093175305	0.637223941003	0.958105139938	1.74684916862
within_precursor	main	ordered	4.5	BP	none	23	9	9	30		EVALUABLE	False	45	0.204706481706	0.29825289528	0.397039256356	0.655318292652	0.993170551729
within_precursor	main	ordered	4.5	Ralpha	none	40	15	15	96		EVALUABLE	False	45	0.340716948955	0.467343403414	0.555104949058	0.646704713297	0.832614530697
within_precursor	main	ordered	4.5	Rbeta	none	11	7	7	14		EVALUABLE	False	45	0.239728564634	0.465298938191	0.629123105974	0.810240166885	1.40865502043
within_precursor	main	ordered	5.0	BP	none	25	9	9	30		EVALUABLE	False	45	0.204706481706	0.29825289528	0.397039256356	0.655318292652	0.993170551729
within_precursor	main	ordered	5.0	Ralpha	none	42	16	16	110		EVALUABLE	False	45	0.343880090623	0.462333385659	0.542036443945	0.626522611022	0.791919763726
within_precursor	main	ordered	5.0	Rbeta	none	11	7	7	14		EVALUABLE	False	45	0.239728564634	0.465298938191	0.629123105974	0.810240166885	1.40865502043
