## Supplementary Data 1 for "*IL18* and pyroptosis-related genes show contrasting expression in human cardiac pericytes and endothelial cells": model_inventory.tsv

model_key	pdb	model	label_chain	accession	heavy_atoms	residues	CA	missing_mature
8URV:1:A	8URV	1	A	Q14116	1562	193	193
8URV:2:A	8URV	2	A	Q14116	1562	193	193
8URV:3:A	8URV	3	A	Q14116	1562	193	193
8URV:4:A	8URV	4	A	Q14116	1562	193	193
8URV:5:A	8URV	5	A	Q14116	1562	193	193
8URV:6:A	8URV	6	A	Q14116	1562	193	193
8URV:7:A	8URV	7	A	Q14116	1562	193	193
8URV:8:A	8URV	8	A	Q14116	1562	193	193
8URV:9:A	8URV	9	A	Q14116	1562	193	193
8URV:10:A	8URV	10	A	Q14116	1562	193	193
1J0S:1:A	1J0S	1	A	Q14116	1274	157	157
1J0S:2:A	1J0S	2	A	Q14116	1274	157	157
1J0S:3:A	1J0S	3	A	Q14116	1274	157	157
1J0S:4:A	1J0S	4	A	Q14116	1274	157	157
1J0S:5:A	1J0S	5	A	Q14116	1274	157	157
1J0S:6:A	1J0S	6	A	Q14116	1274	157	157
1J0S:7:A	1J0S	7	A	Q14116	1274	157	157
1J0S:8:A	1J0S	8	A	Q14116	1274	157	157
1J0S:9:A	1J0S	9	A	Q14116	1274	157	157
1J0S:10:A	1J0S	10	A	Q14116	1274	157	157
1J0S:11:A	1J0S	11	A	Q14116	1274	157	157
1J0S:12:A	1J0S	12	A	Q14116	1274	157	157
1J0S:13:A	1J0S	13	A	Q14116	1274	157	157
1J0S:14:A	1J0S	14	A	Q14116	1274	157	157
1J0S:15:A	1J0S	15	A	Q14116	1274	157	157
1J0S:16:A	1J0S	16	A	Q14116	1274	157	157
1J0S:17:A	1J0S	17	A	Q14116	1274	157	157
1J0S:18:A	1J0S	18	A	Q14116	1274	157	157
1J0S:19:A	1J0S	19	A	Q14116	1274	157	157
1J0S:20:A	1J0S	20	A	Q14116	1274	157	157
7AL7:1:B	7AL7	1	B	Q14116	1275	157	157
3WO4:1:A	3WO4	1	A	Q14116	1266	157	157
8SPB:1:A	8SPB	1	A	P49662	1332	166	166
8SPB:1:B	8SPB	1	B	P49662	731	88	88
8SPB:1:C	8SPB	1	C	Q14116	1300	160	160	53;54;55;56;57;58;59;60;61;62;63;64;65;66;67;68;69;70;71;72;73;74;75;76;77;78;79;80
8SPB:1:D	8SPB	1	D	P49662	1332	166	166
8SPB:1:E	8SPB	1	E	P49662	731	88	88
8SPB:1:F	8SPB	1	F	Q14116	1300	160	160	53;54;55;56;57;58;59;60;61;62;63;64;65;66;67;68;69;70;71;72;73;74;75;76;77;78;79;80
