## Supplementary Data 1 for "*IL18* and pyroptosis-related genes show contrasting expression in human cardiac pericytes and endothelial cells": contact_summary.tsv

pdb	partner	representation	threshold_A	contact_residue_pairs	contact_atom_pairs	IL18_contact_residues	partner_contact_residues	observed_IL18_residues	IL18_native_ids
7AL7	BP	native_protein	4	45	126	21	19	157	37,38,39,41,44,85,87,88,89,90,91,93,94,95,96,139,140,141,149,189,191
7AL7	BP	native_protein	4.5	53	294	23	20	157	37,38,39,41,42,44,46,85,87,88,89,90,91,93,94,95,96,139,140,141,149,189,191
7AL7	BP	native_protein	5	60	504	25	21	157	37,38,39,41,42,44,46,85,87,88,89,90,91,93,94,95,96,127,139,140,141,146,149,189,191
7AL7	BP	attached_glycan_only	4	0	0	0	0	157
7AL7	BP	attached_glycan_only	4.5	0	0	0	0	157
7AL7	BP	attached_glycan_only	5	0	0	0	0	157
7AL7	BP	protein_plus_observed_glycan	4	45	126	21	19	157	37,38,39,41,44,85,87,88,89,90,91,93,94,95,96,139,140,141,149,189,191
7AL7	BP	protein_plus_observed_glycan	4.5	53	294	23	20	157	37,38,39,41,42,44,46,85,87,88,89,90,91,93,94,95,96,139,140,141,149,189,191
7AL7	BP	protein_plus_observed_glycan	5	60	504	25	21	157	37,38,39,41,42,44,46,85,87,88,89,90,91,93,94,95,96,127,139,140,141,146,149,189,191
3WO4	Ralpha	native_protein	4	68	268	32	40	157	37,41,42,53,57,67,68,69,70,71,72,73,76,77,80,89,90,91,93,95,96,129,139,140,141,144,146,147,149,167,168,170
3WO4	Ralpha	native_protein	4.5	90	515	40	41	157	37,41,42,51,53,57,59,65,67,68,69,70,71,72,73,76,77,80,87,88,89,90,91,93,94,95,96,129,139,140,141,144,146,147,149,165,167,168,169,170
3WO4	Ralpha	native_protein	5	101	866	42	45	157	37,41,42,49,51,53,57,59,63,65,67,68,69,70,71,72,73,76,77,80,87,88,89,90,91,93,94,95,96,129,139,140,141,144,146,147,149,165,167,168,169,170
3WO4	Ralpha	attached_glycan_only	4	1	1	1	1	157	93
3WO4	Ralpha	attached_glycan_only	4.5	3	4	3	3	157	71,91,93
3WO4	Ralpha	attached_glycan_only	5	4	15	4	3	157	71,91,92,93
3WO4	Ralpha	protein_plus_observed_glycan	4	69	269	32	41	157	37,41,42,53,57,67,68,69,70,71,72,73,76,77,80,89,90,91,93,95,96,129,139,140,141,144,146,147,149,167,168,170
3WO4	Ralpha	protein_plus_observed_glycan	4.5	93	519	40	44	157	37,41,42,51,53,57,59,65,67,68,69,70,71,72,73,76,77,80,87,88,89,90,91,93,94,95,96,129,139,140,141,144,146,147,149,165,167,168,169,170
3WO4	Ralpha	protein_plus_observed_glycan	5	105	881	43	48	157	37,41,42,49,51,53,57,59,63,65,67,68,69,70,71,72,73,76,77,80,87,88,89,90,91,92,93,94,95,96,129,139,140,141,144,146,147,149,165,167,168,169,170
3WO4	Rbeta	native_protein	4	16	75	9	9	157	142,143,144,145,146,148,181,183,186
3WO4	Rbeta	native_protein	4.5	23	133	11	10	157	51,142,143,144,145,146,148,180,181,183,186
3WO4	Rbeta	native_protein	5	26	244	11	11	157	51,142,143,144,145,146,148,180,181,183,186
3WO4	Rbeta	attached_glycan_only	4	0	0	0	0	157
3WO4	Rbeta	attached_glycan_only	4.5	0	0	0	0	157
3WO4	Rbeta	attached_glycan_only	5	0	0	0	0	157
3WO4	Rbeta	protein_plus_observed_glycan	4	16	75	9	9	157	142,143,144,145,146,148,181,183,186
3WO4	Rbeta	protein_plus_observed_glycan	4.5	23	133	11	10	157	51,142,143,144,145,146,148,180,181,183,186
3WO4	Rbeta	protein_plus_observed_glycan	5	26	244	11	11	157	51,142,143,144,145,146,148,180,181,183,186
