## Supplementary Data 1 for "*IL18* and pyroptosis-related genes show contrasting expression in human cardiac pericytes and endothelial cells": footprint_overlap.tsv

comparison	threshold_A	observation_scope	eligible_BP_IL18_residues	eligible_receptor_IL18_residues	BP_footprint	receptor_footprint	intersection	union	jaccard	intersection_over_BP	intersection_over_receptor	intersection_over_common_observed_IL18	intersection_native_ids	BP_only_native_ids	receptor_only_native_ids
BP_vs_Ralpha	4	common_observed	157	157	21	32	12	41	0.292682926829	0.571428571429	0.375	0.0764331210191	37,41,89,90,91,93,95,96,139,140,141,149	38,39,44,85,87,88,94,189,191	42,53,57,67,68,69,70,71,72,73,76,77,80,129,144,146,147,167,168,170
BP_vs_Ralpha	4	structure_specific_observed	157	157	21	32	12	41	0.292682926829	0.571428571429	0.375	0.0764331210191	37,41,89,90,91,93,95,96,139,140,141,149	38,39,44,85,87,88,94,189,191	42,53,57,67,68,69,70,71,72,73,76,77,80,129,144,146,147,167,168,170
BP_vs_Rbeta	4	common_observed	157	157	21	9	0	30	0	0	0	0		37,38,39,41,44,85,87,88,89,90,91,93,94,95,96,139,140,141,149,189,191	142,143,144,145,146,148,181,183,186
BP_vs_Rbeta	4	structure_specific_observed	157	157	21	9	0	30	0	0	0	0		37,38,39,41,44,85,87,88,89,90,91,93,94,95,96,139,140,141,149,189,191	142,143,144,145,146,148,181,183,186
BP_vs_Ralpha_Rbeta_union	4	common_observed	157	157	21	39	12	48	0.25	0.571428571429	0.307692307692	0.0764331210191	37,41,89,90,91,93,95,96,139,140,141,149	38,39,44,85,87,88,94,189,191	42,53,57,67,68,69,70,71,72,73,76,77,80,129,142,143,144,145,146,147,148,167,168,170,181,183,186
BP_vs_Ralpha_Rbeta_union	4	structure_specific_observed	157	157	21	39	12	48	0.25	0.571428571429	0.307692307692	0.0764331210191	37,41,89,90,91,93,95,96,139,140,141,149	38,39,44,85,87,88,94,189,191	42,53,57,67,68,69,70,71,72,73,76,77,80,129,142,143,144,145,146,147,148,167,168,170,181,183,186
BP_vs_Ralpha	4.5	common_observed	157	157	23	40	16	47	0.340425531915	0.695652173913	0.4	0.101910828025	37,41,42,87,88,89,90,91,93,94,95,96,139,140,141,149	38,39,44,46,85,189,191	51,53,57,59,65,67,68,69,70,71,72,73,76,77,80,129,144,146,147,165,167,168,169,170
BP_vs_Ralpha	4.5	structure_specific_observed	157	157	23	40	16	47	0.340425531915	0.695652173913	0.4	0.101910828025	37,41,42,87,88,89,90,91,93,94,95,96,139,140,141,149	38,39,44,46,85,189,191	51,53,57,59,65,67,68,69,70,71,72,73,76,77,80,129,144,146,147,165,167,168,169,170
BP_vs_Rbeta	4.5	common_observed	157	157	23	11	0	34	0	0	0	0		37,38,39,41,42,44,46,85,87,88,89,90,91,93,94,95,96,139,140,141,149,189,191	51,142,143,144,145,146,148,180,181,183,186
BP_vs_Rbeta	4.5	structure_specific_observed	157	157	23	11	0	34	0	0	0	0		37,38,39,41,42,44,46,85,87,88,89,90,91,93,94,95,96,139,140,141,149,189,191	51,142,143,144,145,146,148,180,181,183,186
BP_vs_Ralpha_Rbeta_union	4.5	common_observed	157	157	23	48	16	55	0.290909090909	0.695652173913	0.333333333333	0.101910828025	37,41,42,87,88,89,90,91,93,94,95,96,139,140,141,149	38,39,44,46,85,189,191	51,53,57,59,65,67,68,69,70,71,72,73,76,77,80,129,142,143,144,145,146,147,148,165,167,168,169,170,180,181,183,186
BP_vs_Ralpha_Rbeta_union	4.5	structure_specific_observed	157	157	23	48	16	55	0.290909090909	0.695652173913	0.333333333333	0.101910828025	37,41,42,87,88,89,90,91,93,94,95,96,139,140,141,149	38,39,44,46,85,189,191	51,53,57,59,65,67,68,69,70,71,72,73,76,77,80,129,142,143,144,145,146,147,148,165,167,168,169,170,180,181,183,186
BP_vs_Ralpha	5	common_observed	157	157	25	42	17	50	0.34	0.68	0.404761904762	0.108280254777	37,41,42,87,88,89,90,91,93,94,95,96,139,140,141,146,149	38,39,44,46,85,127,189,191	49,51,53,57,59,63,65,67,68,69,70,71,72,73,76,77,80,129,144,147,165,167,168,169,170
BP_vs_Ralpha	5	structure_specific_observed	157	157	25	42	17	50	0.34	0.68	0.404761904762	0.108280254777	37,41,42,87,88,89,90,91,93,94,95,96,139,140,141,146,149	38,39,44,46,85,127,189,191	49,51,53,57,59,63,65,67,68,69,70,71,72,73,76,77,80,129,144,147,165,167,168,169,170
BP_vs_Rbeta	5	common_observed	157	157	25	11	1	35	0.0285714285714	0.04	0.0909090909091	0.00636942675159	146	37,38,39,41,42,44,46,85,87,88,89,90,91,93,94,95,96,127,139,140,141,149,189,191	51,142,143,144,145,148,180,181,183,186
BP_vs_Rbeta	5	structure_specific_observed	157	157	25	11	1	35	0.0285714285714	0.04	0.0909090909091	0.00636942675159	146	37,38,39,41,42,44,46,85,87,88,89,90,91,93,94,95,96,127,139,140,141,149,189,191	51,142,143,144,145,148,180,181,183,186
BP_vs_Ralpha_Rbeta_union	5	common_observed	157	157	25	50	17	58	0.293103448276	0.68	0.34	0.108280254777	37,41,42,87,88,89,90,91,93,94,95,96,139,140,141,146,149	38,39,44,46,85,127,189,191	49,51,53,57,59,63,65,67,68,69,70,71,72,73,76,77,80,129,142,143,144,145,147,148,165,167,168,169,170,180,181,183,186
BP_vs_Ralpha_Rbeta_union	5	structure_specific_observed	157	157	25	50	17	58	0.293103448276	0.68	0.34	0.108280254777	37,41,42,87,88,89,90,91,93,94,95,96,139,140,141,146,149	38,39,44,46,85,127,189,191	49,51,53,57,59,63,65,67,68,69,70,71,72,73,76,77,80,129,142,143,144,145,147,148,165,167,168,169,170,180,181,183,186
