## Supplementary Data 1 for "*IL18* and pyroptosis-related genes show contrasting expression in human cardiac pericytes and endothelial cells": virtual_overlay_proximity.tsv

comparison	threshold_A	minimum_distance_A	close_atom_pairs	close_residue_pairs	left_residues	right_residues	backbone_backbone	backbone_sidechain	sidechain_sidechain	any_glycan
native_BP_vs_native_Ralpha	2	0.245944877997	1199	240	97	92	520	384	295	0
native_BP_vs_native_Ralpha	2.5	0.245944877997	2249	330	101	95	907	787	555	0
native_BP_vs_native_Ralpha	3	0.245944877997	3835	432	102	101	1512	1418	905	0
native_BP_vs_native_Rbeta	2	0.135353256723	23	7	6	7	0	10	13	0
native_BP_vs_native_Rbeta	2.5	0.135353256723	57	16	11	11	0	27	30	0
native_BP_vs_native_Rbeta	3	0.135353256723	100	19	12	13	0	53	47	0
native_BP_vs_native_receptors	2	0.135353256723	1222	247	99	99	520	394	308	0
native_BP_vs_native_receptors	2.5	0.135353256723	2306	346	104	106	907	814	585	0
native_BP_vs_native_receptors	3	0.135353256723	3935	451	106	114	1512	1471	952	0
allpoly_BP_vs_allpoly_receptors	2	0.135353256723	1222	247	99	99	520	394	308	0
allpoly_BP_vs_allpoly_receptors	2.5	0.135353256723	2306	346	104	106	907	814	585	0
allpoly_BP_vs_allpoly_receptors	3	0.135353256723	3935	451	106	114	1512	1471	952	0
BP_with_glycans_vs_receptors_with_glycans	2	0.135353256723	1274	257	102	104	520	394	308	52
BP_with_glycans_vs_receptors_with_glycans	2.5	0.135353256723	2405	363	106	110	907	814	585	99
BP_with_glycans_vs_receptors_with_glycans	3	0.135353256723	4098	471	109	117	1512	1471	952	163
BP_glycans_vs_native_receptors	2	0.505885976614	33	5	2	5	0	0	0	33
BP_glycans_vs_native_receptors	2.5	0.505885976614	62	9	2	9	0	0	0	62
BP_glycans_vs_native_receptors	3	0.505885976614	106	12	3	12	0	0	0	106
native_BP_vs_receptor_glycans	2	0.657333080319	16	3	3	2	0	0	0	16
native_BP_vs_receptor_glycans	2.5	0.657333080319	29	6	6	3	0	0	0	29
native_BP_vs_receptor_glycans	3	0.657333080319	44	6	6	3	0	0	0	44
BP_glycans_vs_receptor_glycans	2	1.37295558821	3	2	1	2	0	0	0	3
BP_glycans_vs_receptor_glycans	2.5	1.37295558821	8	2	1	2	0	0	0	8
BP_glycans_vs_receptor_glycans	3	1.37295558821	13	2	1	2	0	0	0	13
