## Supplementary Data 1 for "*IL18* and pyroptosis-related genes show contrasting expression in human cardiac pericytes and endothelial cells": J_donor_deltas.tsv

gene	dataset	role	donor	predicted_direction	delta_L	delta_p
IL18BP	A	primary	AH1	1	0.81414300422237806	0.0050791720393619996
IL18BP	A	primary	D1	1	3.6930892198508505	0.0093896713615023008
IL18BP	A	primary	D11	1	3.4101777928853529	0.011345218800648199
IL18BP	A	primary	D2	1	1.5704212999294667	0.0040578968892628006
IL18BP	A	primary	D3	1	2.3987602462419502	0.015421510219157199
IL18BP	A	primary	D4	1	1.2233792237768433	0.0014109531772575001
IL18BP	A	primary	D5	1	2.5391956420464386	0.0068355031892923003
IL18BP	A	primary	D6	1	2.4528951747065819	0.0084506445047489998
IL18BP	A	primary	D7	1	1.8111278484715838	0.0069289232856301003
IL18BP	A	primary	D8	1	1.3769193056439137	0.018146664485154201
IL18BP	A	primary	H2	1	0.37390650194368069	0.00035370659069240001
IL18BP	A	primary	H3	1	2.5579508080553071	0.0082716595295724005
IL18BP	A	primary	H4	1	1.5908619938326292	0.0038565765547949001
IL18BP	A	primary	H5	1	1.5733061413262257	0.0043848102014503992
IL18BP	A	primary	H6	1	1.5765190573006382	0.0031866629147474998
IL18BP	A	primary	H7	1	0.30684274574157455	-0.00026695086241690022
CASP5	A	primary	AH1		-0.26778967544062593	-0.00056268747879200005
CASP5	A	primary	D1		0	0
CASP5	A	primary	D11		0	0
CASP5	A	primary	D2		-0.31649590646957232	-0.00022737608003629999
CASP5	A	primary	D3		0	0
CASP5	A	primary	D4		0	0
CASP5	A	primary	D5		0	0
CASP5	A	primary	D6		0	0
CASP5	A	primary	D7		-0.76620543656994722	-0.00067204301075259997
CASP5	A	primary	D8		1.510147450921177	0.0060737527114967001
CASP5	A	primary	H2		0	0
CASP5	A	primary	H3		-0.25407439263871329	-0.00025406504065040003
CASP5	A	primary	H4		-0.19903461600545019	-0.00020576131687240001
CASP5	A	primary	H5		-0.4058996939388595	-0.00043131334914809998
CASP5	A	primary	H6		1.2099950202585248	0.0014084507042252999
CASP5	A	primary	H7		-0.95428720041848802	-0.0013140604467805001
IL18R1	A	primary	AH1		2.0886081449231853	0.09943595520868681
IL18R1	A	primary	D1		-0.11899864139076577	-0.012490446555300801
IL18R1	A	primary	D11		0.63199540933848475	0.068283718202680865
IL18R1	A	primary	D2		0.45383164805817255	0.0053599815985647982
IL18R1	A	primary	D3		-0.82832253373203013	-0.016093851915431601
IL18R1	A	primary	D4		-1.0229920787890521	-0.044889214046822806
IL18R1	A	primary	D5		1.2642812834905919	0.0115773035300521
IL18R1	A	primary	D6		1.2154544784270014	0.017312584803256502
IL18R1	A	primary	D7		0.69531356744284212	0.0074994996163725014
IL18R1	A	primary	D8		2.1315867576893126	0.10602959467851722
IL18R1	A	primary	H2		-0.18513352337608247	-0.039072061257459198
IL18R1	A	primary	H3		2.2998689119631974	0.080334977968100296
IL18R1	A	primary	H4		0.83081838988893786	0.0064612075695986981
IL18R1	A	primary	H5		-0.15382621773133653	-0.023957063144549998
IL18R1	A	primary	H6		2.5969553390799724	0.17568262713328689
IL18R1	A	primary	H7		0.86638426554171755	0.0263412211449916
IL18RAP	A	primary	AH1		0.32556805080622098	0.000339328130302
IL18RAP	A	primary	D1		0.99602312956419325	0.00093896713615020003
IL18RAP	A	primary	D11		1.2484304413066307	0.0016207455429497
IL18RAP	A	primary	D2		-0.31649590646957232	-0.00022737608003629999
IL18RAP	A	primary	D3		0.71816172754510921	0.00074699781969189997
IL18RAP	A	primary	D4		1.7885032101321456	0.0018115942028985
IL18RAP	A	primary	D5		2.2116656432501549	0.0025445292620864999
IL18RAP	A	primary	D6		1.4112060444301824	0.0014204545454545
IL18RAP	A	primary	D7		0.94743653265382421	0.00051706308169590005
IL18RAP	A	primary	D8		0.18033478889065452	0.00049048843006750003
IL18RAP	A	primary	H2		0.75481536110457614	0.00063856960408679997
IL18RAP	A	primary	H3		0.56971357472855821	0.00070013343263200002
IL18RAP	A	primary	H4		-1.0253900954968236	-0.0012345679012345
IL18RAP	A	primary	H5		-0.72231719478450795	-0.00086262669829630003
IL18RAP	A	primary	H6		2.6330462530338838	0.0052832945799579003
IL18RAP	A	primary	H7		1.1450668520655309	0.0013119910602501
IL18BP	A	S1	AH1	1	1.1645474470234265	0.0070973134328357994
IL18BP	A	S1	D1	1	3.4341101019344782	0.0077639751552795004
IL18BP	A	S1	D11	1	3.7881502989898026	0.0137614678899082
IL18BP	A	S1	D2	1	1.6355666975088474	0.0042790843775696004
IL18BP	A	S1	D3	1	2.0518433672773342	0.010660243544998099
IL18BP	A	S1	D4	1	0.89790737857743286	0.00089806027306020011
IL18BP	A	S1	D5	1	2.7137284091727167	0.0078599240610414001
IL18BP	A	S1	D6	1	1.2566209703736764	0.0022739410293166999
IL18BP	A	S1	D7	1	1.8000712862580734	0.0061621691911719007
IL18BP	A	S1	D8	1	1.2145223543893455	0.012304885880146598
IL18BP	A	S1	H2	1	0.34590534170273557	0.00016527621571599998
IL18BP	A	S1	H3	1	2.307840268075072	0.0064616335596344998
IL18BP	A	S1	H4	1	0.91712521104383948	0.0011093067960221002
IL18BP	A	S1	H5	1	1.7067231340870912	0.0048332701834042004
IL18BP	A	S1	H6	1	1.3472270501546122	0.0023045736646680002
IL18BP	A	S1	H7	1	0.7316376379591516	0.00095981045325020014
CASP5	A	S1	AH1		0.026831950711740715	-0.00012895522388060008
CASP5	A	S1	D1		0	0
CASP5	A	S1	D11		0	0
CASP5	A	S1	D2		-0.31649590646957232	-0.00022737608003629999
CASP5	A	S1	D3		0	0
CASP5	A	S1	D4		0	0
CASP5	A	S1	D5		0	0
CASP5	A	S1	D6		0	0
CASP5	A	S1	D7		-0.76620543656994722	-0.00067204301075259997
CASP5	A	S1	D8		1.5257039940078538	0.0055205047318611002
CASP5	A	S1	H2		0	0
CASP5	A	S1	H3		-0.25407439263871329	-0.00025406504065040003
CASP5	A	S1	H4		-0.19903461600545019	-0.00020576131687240001
CASP5	A	S1	H5		-0.4058996939388595	-0.00043131334914809998
CASP5	A	S1	H6		0	0
CASP5	A	S1	H7		-0.95428720041848802	-0.0013140604467805001
IL18R1	A	S1	AH1		2.2428408810351721	0.10399044776119409
IL18R1	A	S1	D1		0.26665200577614101	0.003213924599162199
IL18R1	A	S1	D11		0.76922710225653823	0.086855380433362106
IL18R1	A	S1	D2		0.55765490195657197	0.0066652500572288997
IL18R1	A	S1	D3		-1.4436732042267519	-0.020141901157692099
IL18R1	A	S1	D4		-1.3150194809367477	-0.053062562437562508
IL18R1	A	S1	D5		0.65032792562885122	0.0042080824203728998
IL18R1	A	S1	D6		1.209183024704493	0.015667425583944697
IL18R1	A	S1	D7		0.37299262764452434	0.0024297801931717003
IL18R1	A	S1	D8		2.1959734813269565	0.1022153655647404
IL18R1	A	S1	H2		-0.18105279800279828	-0.041385567528003403
IL18R1	A	S1	H3		2.4637626793321958	0.09021142402145671
IL18R1	A	S1	H4		0.89959007783828504	0.0067852656853968907
IL18R1	A	S1	H5		-0.054322048566959324	-0.022306062033102293
IL18R1	A	S1	H6		2.5903728362486991	0.17830865021221221
IL18R1	A	S1	H7		1.0064512319970618	0.038312481849000907
IL18RAP	A	S1	AH1		0.57486663290498308	0.00059701492537309997
IL18RAP	A	S1	D1		0	0
IL18RAP	A	S1	D11		0	0
IL18RAP	A	S1	D2		-0.31649590646957232	-0.00022737608003629999
IL18RAP	A	S1	D3		1.237086371504736	0.0015228919349997
IL18RAP	A	S1	D4		1.4630313649327351	0.0012987012987012
IL18RAP	A	S1	D5		0	0
IL18RAP	A	S1	D6		1.7018015313560031	0.0018832391713746999
IL18RAP	A	S1	D7		0	0
IL18RAP	A	S1	D8		0.55126942896195441	0.0015549005912587001
IL18RAP	A	S1	H2		0	0
IL18RAP	A	S1	H3		0.82460189987593568	0.0010345947531639999
IL18RAP	A	S1	H4		-1.0253900954968236	-0.0012345679012345
IL18RAP	A	S1	H5		-0.72231719478450795	-0.00086262669829630003
IL18RAP	A	S1	H6		2.8336516662262992	0.0058096560341037006
IL18RAP	A	S1	H7		1.498049079555152	0.0019253717180837001
IL18BP	A	S2	AH1	1	0.85523892349000663	0.0053241438188381006
IL18BP	A	S2	D1	1	3.7174043885156025	0.0095328884652049004
IL18BP	A	S2	D11	1	3.3306989911371909	0.0104166666666666
IL18BP	A	S2	D2	1	1.3781766806986457	0.0033018951580007999
IL18BP	A	S2	D3	1	2.4178106691848189	0.015673313631951499
IL18BP	A	S2	D4	1	1.2478926273971616	0.0014401601505894001
IL18BP	A	S2	D5	1	2.5628540108898816	0.0069332367181581004
IL18BP	A	S2	D6	1	2.4432472419960076	0.0084878212458223013
IL18BP	A	S2	D7	1	1.8023552063024642	0.0069708051479954007
IL18BP	A	S2	D8	1	1.2914039404781268	0.018268631629844004
IL18BP	A	S2	H2	1	0.3531742479658968	0.00035332826501490019
IL18BP	A	S2	H3	1	2.5464408887588101	0.008365827454339201
IL18BP	A	S2	H4	1	1.6996616784516443	0.0041043975390283004
IL18BP	A	S2	H5	1	1.5810432198788662	0.0044292968106291004
IL18BP	A	S2	H6	1	1.1375605984867734	0.0017571152998208002
IL18BP	A	S2	H7	1	0.39498174696125998	2.7249000515199885e-05
CASP5	A	S2	AH1		-0.24466571145137483	-0.00053185827745320003
CASP5	A	S2	D1		0	0
CASP5	A	S2	D11		0	0
CASP5	A	S2	D2		-0.31874447390195543	-0.00022789425706470001
CASP5	A	S2	D3		0	0
CASP5	A	S2	D4		0	0
CASP5	A	S2	D5		0	0
CASP5	A	S2	D6		0	0
CASP5	A	S2	D7		-0.7819926190065325	-0.00067476383265849997
CASP5	A	S2	D8		1.5239023548861239	0.0061295971978983996
CASP5	A	S2	H2		0	0
CASP5	A	S2	H3		-0.26415839636241328	-0.00025920165889059999
CASP5	A	S2	H4		-0.20368459257398619	-0.0002099076406381
CASP5	A	S2	H5		-0.41061326304455348	-0.00043687199650500002
CASP5	A	S2	H6		1.2161292891347637	0.0014224751066855999
CASP5	A	S2	H7		-0.96921494017400722	-0.0013262599469496001
IL18R1	A	S2	AH1		2.105790988171222	0.099785265835157011
IL18R1	A	S2	D1		-0.12587678803312485	-0.013178004329413698
IL18R1	A	S2	D11		0.62762949772602994	0.066274369947693673
IL18R1	A	S2	D2		0.44824763754221664	0.0054203363258125015
IL18R1	A	S2	D3		-0.78024278589361185	-0.015533747170402601
IL18R1	A	S2	D4		-1.0558126640641072	-0.046500440712909104
IL18R1	A	S2	D5		1.1030247815020155	0.0092552946213893018
IL18R1	A	S2	D6		1.1878689946477818	0.016893965148056703
IL18R1	A	S2	D7		0.72950679872319535	0.0077139927702370974
IL18R1	A	S2	D8		2.0108339945375295	0.1055339059759075
IL18R1	A	S2	H2		-0.18445769272315804	-0.038189156291154103
IL18R1	A	S2	H3		2.2947329701473178	0.081138383633481304
IL18R1	A	S2	H4		0.85724104870731388	0.0062628522854411006
IL18R1	A	S2	H5		-0.13742222371454371	-0.023679642945697993
IL18R1	A	S2	H6		2.5767733501390273	0.17351043156887769
IL18R1	A	S2	H7		0.85536392267265793	0.025445883059211194
IL18RAP	A	S2	AH1		0.3355174816592692	0.00034734282737059998
IL18RAP	A	S2	D1		1.009213951031654	0.00095328884652040005
IL18RAP	A	S2	D11		1.3277812798075159	0.0017361111111111
IL18RAP	A	S2	D2		-0.31874447390195543	-0.00022789425706470001
IL18RAP	A	S2	D3		0.73257302625669962	0.00075951167946180012
IL18RAP	A	S2	D4		1.8171252902795985	0.0018450184501845001
IL18RAP	A	S2	D5		2.2322795669195812	0.0025773195876288
IL18RAP	A	S2	D6		1.4239217882906643	0.0014326647564469001
IL18RAP	A	S2	D7		0.95484740115931077	0.00052002080083200005
IL18RAP	A	S2	D8		0.15984743449598054	0.00049179242690029995
IL18RAP	A	S2	H2		0.76632501459503888	0.00064724919093849995
IL18RAP	A	S2	H3		0.56305418552059072	0.00070698191598860005
IL18RAP	A	S2	H4		-1.0436600845814603	-0.0012594458438286999
IL18RAP	A	S2	H5		-0.72988028907740876	-0.00087374399301000003
IL18RAP	A	S2	H6		2.9290577762220873	0.0056899004267425002
IL18RAP	A	S2	H7		1.1633170283114187	0.0013398844472071998
IL18BP	A	S3	AH1	1	0.57884620497597572	0.013521246722827701
IL18BP	A	S3	D1	1	2.300315605414093	0.011403808872163301
IL18BP	A	S3	D11	1	3.0112704712235185	0.024325609031491401
IL18BP	A	S3	D2	1	1.4765665913825492	0.0040637212838514
IL18BP	A	S3	D3	1	0	0
IL18BP	A	S3	D4	1	3.7007806850794762	0.0082644628099173001
IL18BP	A	S3	D5	1	-1.3270424558235134	-0.0012594458438286999
IL18BP	A	S3	D6	1	3.2903260111528385	0.0067114093959730996
IL18BP	A	S3	D7	1	2.7062612421102692	0.0051282051282050996
IL18BP	A	S3	D8	1	0.88821223155496098	0.0090368528907850999
IL18BP	A	S3	H2	1	-1.4262488454064652	-0.0019980019980019
IL18BP	A	S3	H3	1	-0.95771207325104524	-0.0012135922330097
IL18BP	A	S3	H4	1	2.4940236876256749	0.0047169811320754004
IL18BP	A	S3	H5	1	-2.0905114550125816	-0.0034364261168383999
IL18BP	A	S3	H6	1	3.4302787286739989	0.0112359550561797
IL18BP	A	S3	H7	1	-1.3937964433621204	-0.0017783046828689
CASP5	A	S3	AH1		1.2825180415844932	0.0027548209366390999
CASP5	A	S3	D1		0	0
CASP5	A	S3	D11		0	0
CASP5	A	S3	D2		0	0
CASP5	A	S3	D3		0	0
CASP5	A	S3	D4		0	0
CASP5	A	S3	D5		0	0
CASP5	A	S3	D6		0	0
CASP5	A	S3	D7		0	0
CASP5	A	S3	D8		0.94693917155677565	0.0036407766990290999
CASP5	A	S3	H2		0	0
CASP5	A	S3	H3		0	0
CASP5	A	S3	H4		0	0
CASP5	A	S3	H5		0	0
CASP5	A	S3	H6		0	0
CASP5	A	S3	H7		0	0
IL18R1	A	S3	AH1		1.6731175864615473	0.084427942135452003
IL18R1	A	S3	D1		0.7314908074049713	0.0439616832021896
IL18R1	A	S3	D11		0.54587170022289921	0.044111705288175901
IL18R1	A	S3	D2		1.9584828556758258	0.017686524362320401
IL18R1	A	S3	D3		1.9430716376806862	0.023453715234537202
IL18R1	A	S3	D4		-0.81168517071786184	-0.044506029263786502
IL18R1	A	S3	D5		0.59775297263841765	0.0071088720962776981
IL18R1	A	S3	D6		1.0141806383430421	0.0216515903122265
IL18R1	A	S3	D7		2.0542479235198559	0.015449529373579999
IL18R1	A	S3	D8		1.8673471968414761	0.10415896798468111
IL18R1	A	S3	H2		0.14681177970959158	-0.01870163734570511
IL18R1	A	S3	H3		1.184342212492699	0.044082293111419292
IL18R1	A	S3	H4		0.42096666076251754	-0.0029041281379727918
IL18R1	A	S3	H5		-0.75339344755181603	-0.013825006608511799
IL18R1	A	S3	H6		2.5437344782710962	0.17026793431287809
IL18R1	A	S3	H7		-0.0052210311666991416	-0.052112906748198295
IL18RAP	A	S3	AH1		0	0
IL18RAP	A	S3	D1		0	0
IL18RAP	A	S3	D11		0	0
IL18RAP	A	S3	D2		-0.82853952839164313	-0.00071581961345740003
IL18RAP	A	S3	D3		0	0
IL18RAP	A	S3	D4		0	0
IL18RAP	A	S3	D5		-1.3270424558235134	-0.0012594458438286999
IL18RAP	A	S3	D6		0	0
IL18RAP	A	S3	D7		0	0
IL18RAP	A	S3	D8		0.46143153842402529	0.0026077535525918004
IL18RAP	A	S3	H2		0	0
IL18RAP	A	S3	H3		-0.95771207325104524	-0.0012135922330097
IL18RAP	A	S3	H4		0	0
IL18RAP	A	S3	H5		-0.85976889477480811	-0.00085910652920959997
IL18RAP	A	S3	H6		0	0
IL18RAP	A	S3	H7		-1.0601361682126391	-0.0011855364552459001
IL18BP	A	S4	AH1	1	0.85594238643142839	0.018344965104686001
IL18BP	A	S4	D11	1	0	0
IL18BP	A	S4	D2	1	0.64315921819024791	0.0014704243224474001
IL18BP	A	S4	D3	1	3.9628661330112118	0.0077821011673150997
IL18BP	A	S4	D4	1	2.8677800565480935	0.0050251256281407001
IL18BP	A	S4	D5	1	2.9130948241952064	0.021849194530932699
IL18BP	A	S4	D6	1	1.0307570875154513	0.0048334932650957001
IL18BP	A	S4	D7	1	-0.41064878277338712	-0.0010991820040899998
IL18BP	A	S4	D8	1	0.7771564075060915	0.0088592802987945002
IL18BP	A	S4	H2	1	1.1303506156119885	0.0073873387286459979
IL18BP	A	S4	H3	1	0.12308676650007744	-0.00074616834325939938
IL18BP	A	S4	H4	1	1.3182879099716447	0.0075853845709524005
IL18BP	A	S4	H5	1	0.42658002311584431	0.0044150801603205989
IL18BP	A	S4	H6	1	0.22122837819029484	-0.00071680245530090017
IL18BP	A	S4	H7	1	1.2488619355469257	0.0025027685492802001
CASP5	A	S4	AH1		2.8069444501384431	0.023529411764705799
CASP5	A	S4	D11		0	0
CASP5	A	S4	D2		1.2103113720498826	0.0010845986984815001
CASP5	A	S4	D3		0	0
CASP5	A	S4	D4		2.0530089545059815	0.0025125628140703002
CASP5	A	S4	D5		3.1948235626776151	0.0060240963855420996
CASP5	A	S4	D6		0	0
CASP5	A	S4	D7		-1.6534410084924425	-0.0020833333333332999
CASP5	A	S4	D8		-0.41710403213605907	-0.00068492384765060014
CASP5	A	S4	H2		0	0
CASP5	A	S4	H3		-0.33496815006325481	-0.00046772684752100001
CASP5	A	S4	H4		0	0
CASP5	A	S4	H5		0	0
CASP5	A	S4	H6		0	0
CASP5	A	S4	H7		0	0
IL18R1	A	S4	AH1		2.3063537020662537	0.22771684945164511
IL18R1	A	S4	D11		1.3662767778917821	0.1004140786749482
IL18R1	A	S4	D2		1.7039321523337936	0.029702857110194599
IL18R1	A	S4	D3		-0.3995450026760059	-0.012264309095882199
IL18R1	A	S4	D4		-0.38102519385649813	-0.032795094352883289
IL18R1	A	S4	D5		2.7345101943911541	0.057276296196020003
IL18R1	A	S4	D6		1.8114875298160307	0.041866581369726701
IL18R1	A	S4	D7		3.3205631140526828	0.043072597137014307
IL18R1	A	S4	D8		2.2878413552325414	0.27339643951423531
IL18R1	A	S4	H2		0.53555760902994987	0.0016159803468912826
IL18R1	A	S4	H3		2.0461934544996065	0.10726032771055251
IL18R1	A	S4	H4		0.66227336713772722	0.037330736795200797
IL18R1	A	S4	H5		1.9531244613968939	0.067829408817635203
IL18R1	A	S4	H6		1.5782565907701107	0.088681588272708001
IL18R1	A	S4	H7		1.383222066867364	0.061151716500553691
IL18RAP	A	S4	AH1		1.9996408434579456	0.011764705882352899
IL18RAP	A	S4	D11		0	0
IL18RAP	A	S4	D2		1.8590756032034279	0.0021691973969630999
IL18RAP	A	S4	D3		-1.99659617288069	-0.0022675736961451001
IL18RAP	A	S4	D4		-0.96593014179038905	-0.00087412587412579997
IL18RAP	A	S4	D5		0	0
IL18RAP	A	S4	D6		0	0
IL18RAP	A	S4	D7		-0.97882897432151206	-0.0014698364008179999
IL18RAP	A	S4	D8		1.538559760852656	0.0068212824010914002
IL18RAP	A	S4	H2		3.1505030491557737	0.013089005235602
IL18RAP	A	S4	H3		1.7382849522381196	0.0029325513196480002
IL18RAP	A	S4	H4		-0.49081089669008332	-0.00098814229249010008
IL18RAP	A	S4	H5		1.1259548140571527	0.0020040080160320002
IL18RAP	A	S4	H6		0.87357829143742527	0.0017162875690299997
IL18RAP	A	S4	H7		1.761571997305573	0.0083388704318936996
IL18BP	A	S6	AH1	1	0.81414300422237806	0.0050791720393619996
IL18BP	A	S6	D1	1	3.6930892198508505	0.0093896713615023008
IL18BP	A	S6	D11	1	3.4101777928853529	0.011345218800648199
IL18BP	A	S6	D2	1	1.5704212999294667	0.0040578968892628006
IL18BP	A	S6	D3	1	2.3987602462419502	0.015421510219157199
IL18BP	A	S6	D4	1	1.2233792237768433	0.0014109531772575001
IL18BP	A	S6	D5	1	2.5391956420464386	0.0068355031892923003
IL18BP	A	S6	D6	1	2.4528951747065819	0.0084506445047489998
IL18BP	A	S6	D7	1	1.8111278484715838	0.0069289232856301003
IL18BP	A	S6	D8	1	1.3769193056439137	0.018146664485154201
IL18BP	A	S6	H2	1	0.37390650194368069	0.00035370659069240001
IL18BP	A	S6	H3	1	2.5579508080553071	0.0082716595295724005
IL18BP	A	S6	H4	1	1.5908619938326292	0.0038565765547949001
IL18BP	A	S6	H5	1	1.5733061413262257	0.0043848102014503992
IL18BP	A	S6	H6	1	1.5765190573006382	0.0031866629147474998
IL18BP	A	S6	H7	1	0.30684274574157455	-0.00026695086241690022
CASP5	A	S6	AH1		-0.26778967544062593	-0.00056268747879200005
CASP5	A	S6	D1		0	0
CASP5	A	S6	D11		0	0
CASP5	A	S6	D2		-0.31649590646957232	-0.00022737608003629999
CASP5	A	S6	D3		0	0
CASP5	A	S6	D4		0	0
CASP5	A	S6	D5		0	0
CASP5	A	S6	D6		0	0
CASP5	A	S6	D7		-0.76620543656994722	-0.00067204301075259997
CASP5	A	S6	D8		1.510147450921177	0.0060737527114967001
CASP5	A	S6	H2		0	0
CASP5	A	S6	H3		-0.25407439263871329	-0.00025406504065040003
CASP5	A	S6	H4		-0.19903461600545019	-0.00020576131687240001
CASP5	A	S6	H5		-0.4058996939388595	-0.00043131334914809998
CASP5	A	S6	H6		1.2099950202585248	0.0014084507042252999
CASP5	A	S6	H7		-0.95428720041848802	-0.0013140604467805001
IL18R1	A	S6	AH1		2.0886081449231853	0.09943595520868681
IL18R1	A	S6	D1		-0.11899864139076577	-0.012490446555300801
IL18R1	A	S6	D11		0.63199540933848475	0.068283718202680865
IL18R1	A	S6	D2		0.45383164805817255	0.0053599815985647982
IL18R1	A	S6	D3		-0.82832253373203013	-0.016093851915431601
IL18R1	A	S6	D4		-1.0229920787890521	-0.044889214046822806
IL18R1	A	S6	D5		1.2642812834905919	0.0115773035300521
IL18R1	A	S6	D6		1.2154544784270014	0.017312584803256502
IL18R1	A	S6	D7		0.69531356744284212	0.0074994996163725014
IL18R1	A	S6	D8		2.1315867576893126	0.10602959467851722
IL18R1	A	S6	H2		-0.18513352337608247	-0.039072061257459198
IL18R1	A	S6	H3		2.2998689119631974	0.080334977968100296
IL18R1	A	S6	H4		0.83081838988893786	0.0064612075695986981
IL18R1	A	S6	H5		-0.15382621773133653	-0.023957063144549998
IL18R1	A	S6	H6		2.5969553390799724	0.17568262713328689
IL18R1	A	S6	H7		0.86638426554171755	0.0263412211449916
IL18RAP	A	S6	AH1		0.32556805080622098	0.000339328130302
IL18RAP	A	S6	D1		0.99602312956419325	0.00093896713615020003
IL18RAP	A	S6	D11		1.2484304413066307	0.0016207455429497
IL18RAP	A	S6	D2		-0.31649590646957232	-0.00022737608003629999
IL18RAP	A	S6	D3		0.71816172754510921	0.00074699781969189997
IL18RAP	A	S6	D4		1.7885032101321456	0.0018115942028985
IL18RAP	A	S6	D5		2.2116656432501549	0.0025445292620864999
IL18RAP	A	S6	D6		1.4112060444301824	0.0014204545454545
IL18RAP	A	S6	D7		0.94743653265382421	0.00051706308169590005
IL18RAP	A	S6	D8		0.18033478889065452	0.00049048843006750003
IL18RAP	A	S6	H2		0.75481536110457614	0.00063856960408679997
IL18RAP	A	S6	H3		0.56971357472855821	0.00070013343263200002
IL18RAP	A	S6	H4		-1.0253900954968236	-0.0012345679012345
IL18RAP	A	S6	H5		-0.72231719478450795	-0.00086262669829630003
IL18RAP	A	S6	H6		2.6330462530338838	0.0052832945799579003
IL18RAP	A	S6	H7		1.1450668520655309	0.0013119910602501
IL18BP	A	S7	AH1	1	0.81414300422237806	0.0050791720393619996
IL18BP	A	S7	D1	1	3.6930892198508505	0.0093896713615023008
IL18BP	A	S7	D11	1	3.4101777928853529	0.011345218800648199
IL18BP	A	S7	D2	1	1.5704212999294667	0.0040578968892628006
IL18BP	A	S7	D3	1	2.3987602462419502	0.015421510219157199
IL18BP	A	S7	D4	1	1.2233792237768433	0.0014109531772575001
IL18BP	A	S7	D5	1	2.5391956420464386	0.0068355031892923003
IL18BP	A	S7	D6	1	2.4528951747065819	0.0084506445047489998
IL18BP	A	S7	D7	1	1.8111278484715838	0.0069289232856301003
IL18BP	A	S7	D8	1	1.3769193056439137	0.018146664485154201
IL18BP	A	S7	H2	1	0.37390650194368069	0.00035370659069240001
IL18BP	A	S7	H3	1	2.5579508080553071	0.0082716595295724005
IL18BP	A	S7	H4	1	1.5908619938326292	0.0038565765547949001
IL18BP	A	S7	H5	1	1.5733061413262257	0.0043848102014503992
IL18BP	A	S7	H6	1	1.5765190573006382	0.0031866629147474998
IL18BP	A	S7	H7	1	0.30684274574157455	-0.00026695086241690022
CASP5	A	S7	AH1		-0.26778967544062593	-0.00056268747879200005
CASP5	A	S7	D1		0	0
CASP5	A	S7	D11		0	0
CASP5	A	S7	D2		-0.31649590646957232	-0.00022737608003629999
CASP5	A	S7	D3		0	0
CASP5	A	S7	D4		0	0
CASP5	A	S7	D5		0	0
CASP5	A	S7	D6		0	0
CASP5	A	S7	D7		-0.76620543656994722	-0.00067204301075259997
CASP5	A	S7	D8		1.510147450921177	0.0060737527114967001
CASP5	A	S7	H2		0	0
CASP5	A	S7	H3		-0.25407439263871329	-0.00025406504065040003
CASP5	A	S7	H4		-0.19903461600545019	-0.00020576131687240001
CASP5	A	S7	H5		-0.4058996939388595	-0.00043131334914809998
CASP5	A	S7	H6		1.2099950202585248	0.0014084507042252999
CASP5	A	S7	H7		-0.95428720041848802	-0.0013140604467805001
IL18R1	A	S7	AH1		2.0886081449231853	0.09943595520868681
IL18R1	A	S7	D1		-0.11899864139076577	-0.012490446555300801
IL18R1	A	S7	D11		0.63199540933848475	0.068283718202680865
IL18R1	A	S7	D2		0.45383164805817255	0.0053599815985647982
IL18R1	A	S7	D3		-0.82832253373203013	-0.016093851915431601
IL18R1	A	S7	D4		-1.0229920787890521	-0.044889214046822806
IL18R1	A	S7	D5		1.2642812834905919	0.0115773035300521
IL18R1	A	S7	D6		1.2154544784270014	0.017312584803256502
IL18R1	A	S7	D7		0.69531356744284212	0.0074994996163725014
IL18R1	A	S7	D8		2.1315867576893126	0.10602959467851722
IL18R1	A	S7	H2		-0.18513352337608247	-0.039072061257459198
IL18R1	A	S7	H3		2.2998689119631974	0.080334977968100296
IL18R1	A	S7	H4		0.83081838988893786	0.0064612075695986981
IL18R1	A	S7	H5		-0.15382621773133653	-0.023957063144549998
IL18R1	A	S7	H6		2.5969553390799724	0.17568262713328689
IL18R1	A	S7	H7		0.86638426554171755	0.0263412211449916
IL18RAP	A	S7	AH1		0.32556805080622098	0.000339328130302
IL18RAP	A	S7	D1		0.99602312956419325	0.00093896713615020003
IL18RAP	A	S7	D11		1.2484304413066307	0.0016207455429497
IL18RAP	A	S7	D2		-0.31649590646957232	-0.00022737608003629999
IL18RAP	A	S7	D3		0.71816172754510921	0.00074699781969189997
IL18RAP	A	S7	D4		1.7885032101321456	0.0018115942028985
IL18RAP	A	S7	D5		2.2116656432501549	0.0025445292620864999
IL18RAP	A	S7	D6		1.4112060444301824	0.0014204545454545
IL18RAP	A	S7	D7		0.94743653265382421	0.00051706308169590005
IL18RAP	A	S7	D8		0.18033478889065452	0.00049048843006750003
IL18RAP	A	S7	H2		0.75481536110457614	0.00063856960408679997
IL18RAP	A	S7	H3		0.56971357472855821	0.00070013343263200002
IL18RAP	A	S7	H4		-1.0253900954968236	-0.0012345679012345
IL18RAP	A	S7	H5		-0.72231719478450795	-0.00086262669829630003
IL18RAP	A	S7	H6		2.6330462530338838	0.0052832945799579003
IL18RAP	A	S7	H7		1.1450668520655309	0.0013119910602501
IL18BP	B	primary	H46	1	0.58573231485252508	0.0028722053623801997
IL18BP	B	primary	H49	1	1.3938994201856894	0.0092401124272235013
IL18BP	B	primary	H51	1	1.7172641970324534	0.0128998968008256
IL18BP	B	primary	H53	1	1.9220112019225826	0.024597238204833099
IL18BP	B	primary	H55	1	1.4235034500680541	0.0086673183447377004
IL18BP	B	primary	H67	1	0.47359105655622269	0.00028098590930920007
CASP5	B	primary	H46		0	0
CASP5	B	primary	H49		1.5764377674618122	0.0034129692832763998
CASP5	B	primary	H51		0	0
CASP5	B	primary	H53		0.96950340551548719	0.0014204545454545
CASP5	B	primary	H55		0	0
CASP5	B	primary	H67		0	0
IL18R1	B	primary	H46		1.055223356819309	0.061978976791246199
IL18R1	B	primary	H49		0.59209132117658392	0.027971290905440697
IL18R1	B	primary	H51		1.4856320058397356	0.063811489508083907
IL18R1	B	primary	H53		0.40758930368023094	0.0050465093977751993
IL18R1	B	primary	H55		2.30947009332513	0.064603019441729095
IL18R1	B	primary	H67		0.22303388152160242	0.00057702463518868874
IL18RAP	B	primary	H46		0.97402940317824305	0.0012453300124532999
IL18RAP	B	primary	H49		1.5764377674618122	0.0034129692832763998
IL18RAP	B	primary	H51		2.0129550509467258	0.0058479532163742002
IL18RAP	B	primary	H53		-0.69649474173484138	-0.0010548523206751
IL18RAP	B	primary	H55		0	0
IL18RAP	B	primary	H67		1.1224522026707593	0.0022805017103762
IL18BP	B	S1	H46	1	0.58445227180363002	0.0024882286085404007
IL18BP	B	S1	H49	1	1.0589897240647852	0.0055384840503366001
IL18BP	B	S1	H51	1	0.86035443751266727	0.0033560371517028006
IL18BP	B	S1	H53	1	1.9324842871709316	0.021074014703443701
IL18BP	B	S1	H55	1	1.0415808505387183	0.0041832801701223001
IL18BP	B	S1	H67	1	-0.17563439373148726	-0.0028620603995883993
CASP5	B	S1	H46		0	0
CASP5	B	S1	H49		2.014257508316303	0.0049751243781093997
CASP5	B	S1	H51		0	0
CASP5	B	S1	H53		1.383532791343413	0.0021834061135371
CASP5	B	S1	H55		0	0
CASP5	B	S1	H67		0	0
IL18R1	B	S1	H46		1.2983821826697319	0.07878470530930351
IL18R1	B	S1	H49		1.1458247503114833	0.062050043898156292
IL18R1	B	S1	H51		1.4940233732195738	0.0523962848297213
IL18R1	B	S1	H53		0.61968027613922416	0.009152801577211496
IL18R1	B	S1	H55		2.8738693945955731	0.089399477228424604
IL18R1	B	S1	H67		0.50451226400329396	0.018863337946697895
IL18RAP	B	S1	H46		1.2318453927916799	0.0016666666666666
IL18RAP	B	S1	H49		2.014257508316303	0.0049751243781093997
IL18RAP	B	S1	H51		2.4805504947905428	0.0080000000000000002
IL18RAP	B	S1	H53		-0.69649474173484138	-0.0010548523206751
IL18RAP	B	S1	H55		0	0
IL18RAP	B	S1	H67		1.4646598768430146	0.0032258064516129002
IL18BP	B	S2	H46	1	0.58573231485252508	0.0028722053623801997
IL18BP	B	S2	H49	1	1.3938994201856894	0.0092401124272235013
IL18BP	B	S2	H51	1	1.7172641970324534	0.0128998968008256
IL18BP	B	S2	H53	1	1.9220112019225826	0.024597238204833099
IL18BP	B	S2	H55	1	1.4235034500680541	0.0086673183447377004
IL18BP	B	S2	H67	1	0.47359105655622269	0.00028098590930920007
CASP5	B	S2	H46		0	0
CASP5	B	S2	H49		1.5764377674618122	0.0034129692832763998
CASP5	B	S2	H51		0	0
CASP5	B	S2	H53		0.96950340551548719	0.0014204545454545
CASP5	B	S2	H55		0	0
CASP5	B	S2	H67		0	0
IL18R1	B	S2	H46		1.055223356819309	0.061978976791246199
IL18R1	B	S2	H49		0.59209132117658392	0.027971290905440697
IL18R1	B	S2	H51		1.4856320058397356	0.063811489508083907
IL18R1	B	S2	H53		0.40758930368023094	0.0050465093977751993
IL18R1	B	S2	H55		2.30947009332513	0.064603019441729095
IL18R1	B	S2	H67		0.22303388152160242	0.00057702463518868874
IL18RAP	B	S2	H46		0.97402940317824305	0.0012453300124532999
IL18RAP	B	S2	H49		1.5764377674618122	0.0034129692832763998
IL18RAP	B	S2	H51		2.0129550509467258	0.0058479532163742002
IL18RAP	B	S2	H53		-0.69649474173484138	-0.0010548523206751
IL18RAP	B	S2	H55		0	0
IL18RAP	B	S2	H67		1.1224522026707593	0.0022805017103762
IL18BP	B	S3	H49	1	2.1553595155820533	0.025087412587412601
IL18BP	B	S3	H53	1	4.1471151305191238	0.045473124872266506
IL18BP	B	S3	H55	1	-0.23998653303155582	-0.013975155279503097
CASP5	B	S3	H49		1.1786706191834244	0.0025641025641024999
CASP5	B	S3	H53		0	0
CASP5	B	S3	H55		-1.3795522728938026	-0.0054347826086956
IL18R1	B	S3	H49		0.21953116507970627	0.014976689976689904
IL18R1	B	S3	H53		0.23689018222253821	-0.0077048845289189039
IL18R1	B	S3	H55		0.40569261726105266	-0.0031055900621118002
IL18RAP	B	S3	H49		1.1786706191834244	0.0025641025641024999
IL18RAP	B	S3	H53		0	0
IL18RAP	B	S3	H55		-0.15869448476559045	-0.0023291925465837998
IL18BP	B	S5	DL2	1	2.6984144804180921	0.0106241699867197
IL18BP	B	S5	DL3	1	0.97931541188682125	0.012034489084571599
IL18BP	B	S5	DP1	1	0.33460694262112245	0.0028786847542139008
IL18BP	B	S5	DP2	1	1.0089836109121848	0.0057228082504130005
IL18BP	B	S5	DS3	1	0.79924452945876379	0.0027065835635344
IL18BP	B	S5	DT4	1	0.70698443491440877	0.0025786463685965998
IL18BP	B	S5	H01	1	0.74447748872183994	0.0035790641660578002
IL18BP	B	S5	H01_IC	1	2.3301902772750762	0.0061349693251532998
IL18BP	B	S5	H02	1	0.31883371596054766	0.0017641271393476002
IL18BP	B	S5	H03	1	1.2647318972648556	0.0037616942420610998
IL18BP	B	S5	H03_IC	1	-1.9765389443877075	-0.0042372881355932004
IL18BP	B	S5	H04	1	2.3367659588064456	0.023769413003421998
IL18BP	B	S5	H04_IC	1	1.0835741288735525	0.016684704184704101
IL18BP	B	S5	H06	1	1.3792425296096351	0.0074636946977372992
IL18BP	B	S5	H07	1	-0.033014167693729224	-0.00031887755102039984
IL18BP	B	S5	H08	1	1.6150922608329819	0.0049022911051213001
IL18BP	B	S5	H09	1	0.72284784412388836	0.0047121201923437002
IL18BP	B	S5	H10	1	0.8033662682199656	0.0043905424382673997
IL18BP	B	S5	H11	1	0.72673425400433134	0.0021579155553988999
IL18BP	B	S5	H12	1	-0.20427488863868781	-0.00084340241509670011
IL18BP	B	S5	H13	1	0.13157490675937389	0.00076830153722899988
IL18BP	B	S5	H14	1	0.10832745930611321	0.00077900321094510026
IL18BP	B	S5	H15	1	0.11836763072549017	0.00022714194857499995
IL18BP	B	S5	H16	1	1.0103491358326169	0.0037788793587920011
IL18BP	B	S5	H17	1	0.86483353280453801	0.0029294722309235995
IL18BP	B	S5	H18	1	0.745159292201659	0.0033453757011996004
IL18BP	B	S5	H19	1	0.94077145665623263	0.0033158093295641996
IL18BP	B	S5	H20	1	-0.12348512148490864	-0.0012038291025685995
IL18BP	B	S5	H21	1	1.1321127899684797	0.0042437349214283996
IL18BP	B	S5	H22	1	0.078703073371927168	-0.00026320407088959927
IL18BP	B	S5	H24	1	-0.98776510502271109	-0.0023958959781209999
IL18BP	B	S5	H25	1	0.64417540258245864	0.0024656502917372999
IL18BP	B	S5	H26	1	0.52588136592456003	0.0022724529668240994
IL18BP	B	S5	H27	1	1.4760187526213495	0.010432319463875499
IL18BP	B	S5	H28	1	0.93682402913432106	0.0050188816636184998
IL18BP	B	S5	H29	1	0.21173476720630657	0.00060534591194960023
IL18BP	B	S5	H31	1	-0.042380881383358604	9.1008372770299932e-05
IL18BP	B	S5	H32	1	1.2482601789515777	0.0049311513229038997
IL18BP	B	S5	H33	1	1.4702402595062924	0.0085813380423931003
IL18BP	B	S5	H34	1	-0.11070515311687879	-0.0012867596865357997
IL18BP	B	S5	H35	1	0.91743596258824001	0.0033899085834411999
IL18BP	B	S5	H36	1	1.5205268741770583	0.0096033844526705013
IL18BP	B	S5	H37	1	1.5290896185432925	0.0068121693121693007
IL18BP	B	S5	H39	1	1.3455680093962323	0.0066640819879592991
IL18BP	B	S5	H40	1	0.049093711572340659	-0.00076246632440400003
IL18BP	B	S5	H41	1	0.76097280058594774	0.0036590721277756999
IL18BP	B	S5	H42	1	1.9400526241542386	0.0086329535236407996
IL18BP	B	S5	H44	1	2.4667645717463005	0.035282595809386301
IL18BP	B	S5	H56	1	-0.71297750498746293	-0.0033809905388496996
IL18BP	B	S5	H57	1	-0.23768424854557102	-0.0033901670969389008
IL18BP	B	S5	H58	1	1.3040663657742146	0.0097832930183240005
IL18BP	B	S5	H78	1	0.92598248000204553	0.0073448989790819005
CASP5	B	S5	DL2		0.68714848005447915	0.0013280212483399001
CASP5	B	S5	DL3		0.67710911007696695	0.0016877637130801001
CASP5	B	S5	DP1		0.96208258831805138	0.0015408320493066
CASP5	B	S5	DP2		0.71737512229913158	0.0014391124600973001
CASP5	B	S5	DS3		1.2795589759525148	0.0020120724346076001
CASP5	B	S5	DT4		1.0341925910848306	0.0014320948116196999
CASP5	B	S5	H01		0.7332111450868497	0.0011061946902654
CASP5	B	S5	H01_IC		0	0
CASP5	B	S5	H02		1.0659969818814772	0.0013794562897694999
CASP5	B	S5	H03		0.75061401333619615	0.00059665871121709999
CASP5	B	S5	H03_IC		0	0
CASP5	B	S5	H04		0.21948124069755481	0.00085022374309030022
CASP5	B	S5	H04_IC		0	0
CASP5	B	S5	H06		0.90185017002062762	0.0014506769825917999
CASP5	B	S5	H07		0.640777918239958	0.00074404761904760003
CASP5	B	S5	H08		-1.0082223888230406	-0.0013477088948787
CASP5	B	S5	H09		1.4362522121079526	0.0051002475340079
CASP5	B	S5	H10		1.3418202259138348	0.0027758501040942999
CASP5	B	S5	H11		1.0800503919476054	0.0012953367875647001
CASP5	B	S5	H12		0.82387130524195695	0.0011668611435239
CASP5	B	S5	H13		0.26625375508868321	0.00041740210805670002
CASP5	B	S5	H14		0.44649048431542121	0.00068965517241370003
CASP5	B	S5	H15		-1.3951997160347285	-0.0026954177897574
CASP5	B	S5	H16		1.2637213573324553	0.0017421602787455999
CASP5	B	S5	H17		1.3336628401248454	0.0021231422505307001
CASP5	B	S5	H18		0	0
CASP5	B	S5	H19		0.43992692128671185	0.00056231466622829991
CASP5	B	S5	H20		0	0
CASP5	B	S5	H21		0.85460246633838766	0.0015105740181268
CASP5	B	S5	H22		0.03954358271485936	-3.7600581555599947e-05
CASP5	B	S5	H24		0	0
CASP5	B	S5	H25		0	0
CASP5	B	S5	H26		0.64392420211462731	0.0010504201680672
CASP5	B	S5	H27		0.072913019522671596	-2.9938223627000134e-05
CASP5	B	S5	H28		0	0
CASP5	B	S5	H29		-0.85296232364375024	-0.0010482180293501001
CASP5	B	S5	H31		0.63536799891556794	0.00087108013937279996
CASP5	B	S5	H32		0	0
CASP5	B	S5	H33		0	0
CASP5	B	S5	H34		0	0
CASP5	B	S5	H35		-0.44189875624170161	-0.0005307855626326
CASP5	B	S5	H36		-0.4722780525591041	-0.00065573770491800004
CASP5	B	S5	H37		0	0
CASP5	B	S5	H39		2.6731513972497409	0.0096852300242129992
CASP5	B	S5	H40		0	0
CASP5	B	S5	H41		0	0
CASP5	B	S5	H42		0.63864628251417876	0.0012363946262968
CASP5	B	S5	H44		1.6631649285507537	0.0041493775933608996
CASP5	B	S5	H56		0	0
CASP5	B	S5	H57		1.2183866098405671	0.0028653295128938999
CASP5	B	S5	H58		1.594911212724808	0.0034129692832763998
CASP5	B	S5	H78		0	0
IL18R1	B	S5	DL2		2.6305440301823775	0.056912136400634
IL18R1	B	S5	DL3		1.4729798158276699	0.23364520271509809
IL18R1	B	S5	DP1		1.046428613384649	0.0086568049391137006
IL18R1	B	S5	DP2		0.52750905215964794	0.005464889393928099
IL18R1	B	S5	DS3		1.234756113774865	0.038794364410659303
IL18R1	B	S5	DT4		1.9016150237092191	0.019342193410049498
IL18R1	B	S5	H01		0.44436186904748887	0.024764214770912799
IL18R1	B	S5	H01_IC		0.83941597202854723	0.038082631163607696
IL18R1	B	S5	H02		1.4783740943104222	0.029129686469364896
IL18R1	B	S5	H03		0.22613532626609256	0.005092901430982899
IL18R1	B	S5	H03_IC		1.1079590810999251	0.020030816640986101
IL18R1	B	S5	H04		1.2283248707920427	0.032800737036062101
IL18R1	B	S5	H04_IC		0.7271771068903039	0.067911255411255395
IL18R1	B	S5	H06		0.14910709333452132	0.018250898038132096
IL18R1	B	S5	H07		0.93537692474314404	0.036670918367346997
IL18R1	B	S5	H08		1.4065980344699058	0.076853099730458313
IL18R1	B	S5	H09		1.6539709856384759	0.063836851905862302
IL18R1	B	S5	H10		2.0078442571189887	0.1099701787363325
IL18R1	B	S5	H11		1.2448665859305601	0.1220436361072926
IL18R1	B	S5	H12		0.96167800356858546	0.052251096654843607
IL18R1	B	S5	H13		1.5212182822129758	0.12942086337689651
IL18R1	B	S5	H14		0.81145302837144051	0.039573735399506704
IL18R1	B	S5	H15		0.89496804993157664	0.041101335594657604
IL18R1	B	S5	H16		1.2663894424849707	0.042507548069283398
IL18R1	B	S5	H17		3.8210226959878018	0.1802466557609087
IL18R1	B	S5	H18		1.28960959475409	0.035339869493422993
IL18R1	B	S5	H19		-0.19633175319412199	-0.038168668106374093
IL18R1	B	S5	H20		-0.40762248740778873	-0.048222615781736505
IL18R1	B	S5	H21		2.8152494480431258	0.18004086157056229
IL18R1	B	S5	H22		1.4696137271299587	0.087362862323381682
IL18R1	B	S5	H24		3.2959448503843087	0.11155523606971961
IL18R1	B	S5	H25		-0.45961515442639378	-0.054714850367024295
IL18R1	B	S5	H26		0.87201818189229563	0.015982604891148611
IL18R1	B	S5	H27		0.69540347535342395	0.025537304753844511
IL18R1	B	S5	H28		1.4897923593102442	0.085110217629014592
IL18R1	B	S5	H29		0.4989825812266675	0.024651467505241109
IL18R1	B	S5	H31		2.0154452966345557	0.12487648863695461
IL18R1	B	S5	H32		1.7533914531675894	0.097099464109773409
IL18R1	B	S5	H33		1.7122059230927311	0.12597889002383389
IL18R1	B	S5	H34		2.0313167787738005	0.13386851614195089
IL18R1	B	S5	H35		1.0605800864431076	0.072672604764716514
IL18R1	B	S5	H36		1.7564554326341755	0.084315177154944493
IL18R1	B	S5	H37		0.5831485150535638	0.028439153439153389
IL18R1	B	S5	H39		1.1718308127065855	0.052134920228524596
IL18R1	B	S5	H40		0.18549601822615003	0.0077009098764805051
IL18R1	B	S5	H41		2.0406589004147593	0.16624085056590751
IL18R1	B	S5	H42		1.3129008042774206	0.13389298224423229
IL18R1	B	S5	H44		0.18628965950167498	0.01265431303316919
IL18R1	B	S5	H56		0.79156695596278226	0.0202437687149425
IL18R1	B	S5	H57		0.050156307884088314	-0.0085487058734526888
IL18R1	B	S5	H58		2.7954481122262687	0.11224692667086389
IL18R1	B	S5	H78		0.098511671935513689	-0.0029670878846291132
IL18RAP	B	S5	DL2		0.68714848005447915	0.0013280212483399001
IL18RAP	B	S5	DL3		1.1361028821104144	0.0033755274261602999
IL18RAP	B	S5	DP1		0.17305082861463195	0.00028070005991289999
IL18RAP	B	S5	DP2		0.046002641430506641	-1.1213863325499999e-05
IL18RAP	B	S5	DS3		0.53228815598642243	0.00090219452117810007
IL18RAP	B	S5	DT4		0.69260036645703171	0.00079188994606270002
IL18RAP	B	S5	H01		0.0052450998058397591	8.682669842039999e-05
IL18RAP	B	S5	H01_IC		2.3301902772750762	0.0061349693251532998
IL18RAP	B	S5	H02		-0.54564821242953709	-0.00071814327197200012
IL18RAP	B	S5	H03		-0.53423780504888918	-0.00064329366355739997
IL18RAP	B	S5	H03_IC		0	0
IL18RAP	B	S5	H04		0	0
IL18RAP	B	S5	H04_IC		1.710930687689417	0.0089285714285714003
IL18RAP	B	S5	H06		-1.3873758050893141	-0.0048985293666144996
IL18RAP	B	S5	H07		1.0829336955074309	0.0014880952380952001
IL18RAP	B	S5	H08		0.89551475587378437	0.0010416666666666001
IL18RAP	B	S5	H09		2.1773219307990832	0.0062893081761005998
IL18RAP	B	S5	H10		0.1235432549032664	0.00020183654177160007
IL18RAP	B	S5	H11		0.76276679096833178	0.00053947888884970014
IL18RAP	B	S5	H12		0.82387130524195695	0.0011668611435239
IL18RAP	B	S5	H13		0.74279777668627134	0.0017028597716689001
IL18RAP	B	S5	H14		-0.018708104086027688	1.4891339755200052e-05
IL18RAP	B	S5	H15		0.93069897326661322	0.0014044943820224001
IL18RAP	B	S5	H16		0	0
IL18RAP	B	S5	H17		0.59149358391505091	0.00070771408351019997
IL18RAP	B	S5	H18		-0.11783877038146684	-0.00037367772733050007
IL18RAP	B	S5	H19		0.4745271696466864	0.00086485626528209989
IL18RAP	B	S5	H20		1.9322534740098811	0.0038314176245210002
IL18RAP	B	S5	H21		1.7760118483170946	0.0045317220543806
IL18RAP	B	S5	H22		0.03954358271485936	-3.7600581555599947e-05
IL18RAP	B	S5	H24		0.55062919242592701	0.0010563351489016001
IL18RAP	B	S5	H25		0.86904828218258401	0.0017692452475061003
IL18RAP	B	S5	H26		2.1294287537474794	0.0063025210084032999
IL18RAP	B	S5	H27		0.69343196709056054	0.0010582010582009999
IL18RAP	B	S5	H28		-0.081200083398541067	-0.00016359673314560001
IL18RAP	B	S5	H29		0.59976552617209933	0.0016535639412996999
IL18RAP	B	S5	H31		0	0
IL18RAP	B	S5	H32		1.9871997317795829	0.0046620046620046004
IL18RAP	B	S5	H33		0.82507973185106176	0.0015193972535430999
IL18RAP	B	S5	H34		-0.75501499563892516	-0.0015723270440251001
IL18RAP	B	S5	H35		-0.19953882403489698	-0.00040410892934159991
IL18RAP	B	S5	H36		0.43614755618231954	0.00063458487572709988
IL18RAP	B	S5	H37		-0.68410159634140943	-0.0010582010582009999
IL18RAP	B	S5	H39		2.3316068647377461	0.0048426150121064996
IL18RAP	B	S5	H40		0	0
IL18RAP	B	S5	H41		-0.6295657288557851	-0.00081234768480900003
IL18RAP	B	S5	H42		2.0920061400421504	0.0051334702258726004
IL18RAP	B	S5	H44		2.415274896241101	0.0082987551867218998
IL18RAP	B	S5	H56		0	0
IL18RAP	B	S5	H57		0.58813423920359553	0.0024303289927846005
IL18RAP	B	S5	H58		1.594911212724808	0.0034129692832763998
IL18RAP	B	S5	H78		-1.4049343687920579	-0.0032840722495893998
IL18BP	B	S6	H46	1	0.58573231485252508	0.0028722053623801997
IL18BP	B	S6	H49	1	1.3938994201856894	0.0092401124272235013
IL18BP	B	S6	H51	1	1.7172641970324534	0.0128998968008256
IL18BP	B	S6	H53	1	1.9220112019225826	0.024597238204833099
IL18BP	B	S6	H55	1	1.4235034500680541	0.0086673183447377004
IL18BP	B	S6	H67	1	0.47359105655622269	0.00028098590930920007
CASP5	B	S6	H46		0	0
CASP5	B	S6	H49		1.5764377674618122	0.0034129692832763998
CASP5	B	S6	H51		0	0
CASP5	B	S6	H53		0.96950340551548719	0.0014204545454545
CASP5	B	S6	H55		0	0
CASP5	B	S6	H67		0	0
IL18R1	B	S6	H46		1.055223356819309	0.061978976791246199
IL18R1	B	S6	H49		0.59209132117658392	0.027971290905440697
IL18R1	B	S6	H51		1.4856320058397356	0.063811489508083907
IL18R1	B	S6	H53		0.40758930368023094	0.0050465093977751993
IL18R1	B	S6	H55		2.30947009332513	0.064603019441729095
IL18R1	B	S6	H67		0.22303388152160242	0.00057702463518868874
IL18RAP	B	S6	H46		0.97402940317824305	0.0012453300124532999
IL18RAP	B	S6	H49		1.5764377674618122	0.0034129692832763998
IL18RAP	B	S6	H51		2.0129550509467258	0.0058479532163742002
IL18RAP	B	S6	H53		-0.69649474173484138	-0.0010548523206751
IL18RAP	B	S6	H55		0	0
IL18RAP	B	S6	H67		1.1224522026707593	0.0022805017103762
IL18BP	B	S7	H46	1	0.58573231485252508	0.0028722053623801997
IL18BP	B	S7	H49	1	1.3938994201856894	0.0092401124272235013
IL18BP	B	S7	H51	1	1.7172641970324534	0.0128998968008256
IL18BP	B	S7	H53	1	1.9220112019225826	0.024597238204833099
IL18BP	B	S7	H55	1	1.4235034500680541	0.0086673183447377004
IL18BP	B	S7	H67	1	0.47359105655622269	0.00028098590930920007
CASP5	B	S7	H46		0	0
CASP5	B	S7	H49		1.5764377674618122	0.0034129692832763998
CASP5	B	S7	H51		0	0
CASP5	B	S7	H53		0.96950340551548719	0.0014204545454545
CASP5	B	S7	H55		0	0
CASP5	B	S7	H67		0	0
IL18R1	B	S7	H46		1.055223356819309	0.061978976791246199
IL18R1	B	S7	H49		0.59209132117658392	0.027971290905440697
IL18R1	B	S7	H51		1.4856320058397356	0.063811489508083907
IL18R1	B	S7	H53		0.40758930368023094	0.0050465093977751993
IL18R1	B	S7	H55		2.30947009332513	0.064603019441729095
IL18R1	B	S7	H67		0.22303388152160242	0.00057702463518868874
IL18RAP	B	S7	H46		0.97402940317824305	0.0012453300124532999
IL18RAP	B	S7	H49		1.5764377674618122	0.0034129692832763998
IL18RAP	B	S7	H51		2.0129550509467258	0.0058479532163742002
IL18RAP	B	S7	H53		-0.69649474173484138	-0.0010548523206751
IL18RAP	B	S7	H55		0	0
IL18RAP	B	S7	H67		1.1224522026707593	0.0022805017103762
