## Supplementary Data 1 for "*IL18* and pyroptosis-related genes show contrasting expression in human cardiac pericytes and endothelial cells": J_primary.tsv

gene	predicted_direction	N	non_tie	positive	negative	tie	direction_fraction	median	ci_low	ci_high	ci_width	a	b	c	d	e	pooled_numeric_pass	dataset_median_discordance	decision_order	verdict	A_N	A_non_tie	A_positive	A_negative	A_tie	A_median	A_ci_low	A_ci_high	A_veto	A_opposite_n	A_direction_fraction	B_N	B_non_tie	B_positive	B_negative	B_tie	B_median	B_ci_low	B_ci_high	B_veto	B_opposite_n	B_direction_fraction	positive_fraction
IL18BP	1	22	22	22	0	0	1	1.5749125993134321	1.3769193056439137	1.8665695251970833	0.48965021955316956	True	True	True	True	True	True	False	3b	確認（指定した合算ドナー集合）	16	16	16	0	0	1.5836905255666336	1.3769193056439137	2.4528951747065819	False	0	1	6	6	6	0	0	1.4087014351268716	0.52966168570437389	1.8196376994775179	False	0	1	1
CASP5		22	11	4	7	11		0	-0.099517308002725097	0	0.099517308002725097										16		2	7	7	0	-0.26778967544062593	0				6		2	0	4	0	0	1.2729705864886496				0.36363636363636365
IL18R1		22	22	17	5	0		0.76306597866588999	0.42751464543004358	1.2642812834905919	0.8367666380605483										16		11	5	0	0.76306597866588999	-0.11899864139076577	1.2642812834905919				6		6	0	0	0.82365733899794646	0.31531159260091668	1.8975510495824328				0.77272727272727271
IL18RAP		22	21	17	4	1		0.96073296791603369	0.32556805080622098	1.2484304413066307	0.92286239050040975										16		13	3	0	0.85112594687920018	0.32556805080622098	1.2484304413066307				6		4	1	1	1.0482408029245012	-0.34824737086742069	1.794696409204269				0.80952380952380953
