## Supplementary Data 1 for "*IL18* and pyroptosis-related genes show contrasting expression in human cardiac pericytes and endothelial cells": J_secondary_S1_S7.tsv

gene	role	dataset_scope	metric	N	non_tie	positive	negative	tie	direction_fraction	median	ci_low	ci_high	A_N	B_N	descriptive_only	primary_rescue_used	status	note
IL18BP	S1	pooled	delta_L	22	22	21	1	0	0.95454545454545459	1.2355716623815109	0.97844855132110897	1.7533972101725823	16	6	True	False	descriptive
CASP5	S1	pooled	delta_L	22	10	4	6	12	0.40000000000000002	0	0	0	16	6	True	False	descriptive
IL18R1	S1	pooled	delta_L	22	22	18	4	0	0.81818181818181823	0.83440859004741164	0.53108358297993297	1.2537826036871125	16	6	True	False	descriptive
IL18RAP	S1	pooled	delta_L	22	16	12	4	6	0.75	0.5630680309334688	0	1.3500588682187356	16	6	True	False	descriptive
IL18BP	S2	pooled	delta_L	22	22	22	0	0	1	1.5022733349734603	1.2478926273971616	1.8621832041125232	16	6	True	False	descriptive
CASP5	S2	pooled	delta_L	22	11	4	7	11	0.36363636363636365	0	-0.10184229628699309	0	16	6	True	False	descriptive
IL18R1	S2	pooled	delta_L	22	22	17	5	0	0.77272727272727271	0.79243536069792664	0.42533168962381618	1.1878689946477818	16	6	True	False	descriptive
IL18RAP	S2	pooled	delta_L	22	21	17	4	1	0.80952380952380953	0.96443840216877685	0.3355174816592692	1.2936194083010415	16	6	True	False	descriptive
IL18BP	S3	pooled	delta_L	19	18	12	6	1	0.66666666666666663	1.4765665913825492	-0.23998653303155582	2.7062612421102692	16	3	True	False	descriptive	H5 RV historical sex-mismatch concern retained
CASP5	S3	pooled	delta_L	19	4	3	1	15	0.75	0	0	0	16	3	True	False	descriptive	H5 RV historical sex-mismatch concern retained
IL18R1	S3	pooled	delta_L	19	19	16	3	0	0.84210526315789469	0.59775297263841765	0.23689018222253821	1.6731175864615473	16	3	True	False	descriptive	H5 RV historical sex-mismatch concern retained
IL18RAP	S3	pooled	delta_L	19	8	2	6	11	0.25	0	-0.15869448476559045	0	16	3	True	False	descriptive	H5 RV historical sex-mismatch concern retained
IL18BP	S4	pooled	delta_L	15	14	13	1	1	0.9285714285714286	0.85594238643142839	0.22122837819029484	1.3182879099716447	15	0	True	False	descriptive
CASP5	S4	pooled	delta_L	15	7	4	3	8	0.5714285714285714	0	0	0.030257784300806757	15	0	True	False	descriptive
IL18R1	S4	pooled	delta_L	15	15	13	2	0	0.8666666666666667	1.7039321523337936	1.3662767778917821	2.2878413552325414	15	0	True	False	descriptive
IL18RAP	S4	pooled	delta_L	15	12	8	4	3	0.66666666666666663	0.87357829143742527	-0.49081089669008332	1.761571997305573	15	0	True	False	descriptive
IL18BP	S5	pooled	delta_L	52	52	43	9	0	0.82692307692307687	0.80130539883936469	0.67557991874843371	0.99414951139950303	0	52	True	False	descriptive
CASP5	S5	pooled	delta_L	52	36	31	5	16	0.86111111111111116	0.4432087028010665	0	0.70226180117680537	0	52	True	False	descriptive
IL18R1	S5	pooled	delta_L	52	52	49	3	0	0.94230769230769229	1.2000778417493141	0.88349311591193613	1.4381058807999323	0	52	True	False	descriptive
IL18RAP	S5	pooled	delta_L	52	46	35	11	6	0.76086956521739135	0.56938171581476127	0.042773112072683001	0.7527822838273015	0	52	True	False	descriptive
IL18BP	S6	pooled	delta_p	22	22	21	1	0	0.95454545454545459	0.0068822132374611999	0.0038565765547949001	0.0089537153859806009	16	6	True	False	descriptive	L minimum effect threshold not applied
CASP5	S6	pooled	delta_p	22	11	4	7	11	0.36363636363636365	0	-0.0001028806584362	0	16	6	True	False	descriptive	L minimum effect threshold not applied
IL18R1	S6	pooled	delta_p	22	22	17	5	0	0.77272727272727271	0.014444944166654301	0.0050465093977751993	0.062895233149665053	16	6	True	False	descriptive	L minimum effect threshold not applied
IL18RAP	S6	pooled	delta_p	22	21	17	4	1	0.80952380952380953	0.00084298247792105	0.00049048843006750003	0.0015206000442020999	16	6	True	False	descriptive	L minimum effect threshold not applied
IL18BP	S7	A	delta_L	16	16	16	0	0	1	1.5836905255666336	1.3769193056439137	2.4528951747065819	16	6	True	False	descriptive
IL18BP	S7	B	delta_L	6	6	6	0	0	1	1.4087014351268716	0.52966168570437389	1.8196376994775179	16	6	True	False	descriptive
CASP5	S7	A	delta_L	16	9	2	7	7	0.22222222222222221	0	-0.26778967544062593	0	16	6	True	False	descriptive
CASP5	S7	B	delta_L	6	2	2	0	4	1	0	0	1.2729705864886496	16	6	True	False	descriptive
IL18R1	S7	A	delta_L	16	16	11	5	0	0.6875	0.76306597866588999	-0.11899864139076577	1.2642812834905919	16	6	True	False	descriptive
IL18R1	S7	B	delta_L	6	6	6	0	0	1	0.82365733899794646	0.31531159260091668	1.8975510495824328	16	6	True	False	descriptive
IL18RAP	S7	A	delta_L	16	16	13	3	0	0.8125	0.85112594687920018	0.32556805080622098	1.2484304413066307	16	6	True	False	descriptive
IL18RAP	S7	B	delta_L	6	5	4	1	1	0.80000000000000004	1.0482408029245012	-0.34824737086742069	1.794696409204269	16	6	True	False	descriptive
