## Supplementary Data 1 for "*IL18* and pyroptosis-related genes show contrasting expression in human cardiac pericytes and endothelial cells": T_donor_class_gene_A_primary.tsv

gene	dataset	role	donor	analysis_class	nuclei	library_sum	count	positive_nuclei	L	p
IL18BP	A	primary	AH1	EC	2947	3950106	31	31	3.1453335579063451	0.010519172039362062
CASP5	A	primary	AH1	EC	2947	3950106	4	4	1.0090827280717642	0.0013573125212080082
IL18R1	A	primary	AH1	EC	2947	3950106	507	393	7.0151472412984379	0.13335595520868679
IL18RAP	A	primary	AH1	EC	2947	3950106	1	1	0.32556805080622103	0.00033932813030200206
IL18BP	A	primary	AH1	PC	3125	4216056	17	17	2.331190553683967	0.0054400000000000004
CASP5	A	primary	AH1	PC	3125	4216056	6	6	1.2768724035123902	0.00192
IL18R1	A	primary	AH1	PC	3125	4216056	124	106	4.9265390963752527	0.033919999999999999
IL18RAP	A	primary	AH1	PC	3125	4216056	0	0	0	0
IL18BP	A	primary	D1	EC	1065	1005536	12	10	3.6930892198508505	0.0093896713615023476
CASP5	A	primary	D1	EC	1065	1005536	0	0	0	0
IL18R1	A	primary	D1	EC	1065	1005536	74	61	6.220960443046855	0.057276995305164322
IL18RAP	A	primary	D1	EC	1065	1005536	1	1	0.99602312956419314	0.00093896713615023472
IL18BP	A	primary	D1	PC	1505	1449889	0	0	0	0
CASP5	A	primary	D1	PC	1505	1449889	0	0	0	0
IL18R1	A	primary	D1	PC	1505	1449889	116	105	6.3399590844376208	0.069767441860465115
IL18RAP	A	primary	D1	PC	1505	1449889	0	0	0	0
IL18BP	A	primary	D11	EC	617	726835	7	7	3.4101777928853529	0.011345218800648298
CASP5	A	primary	D11	EC	617	726835	0	0	0	0
IL18R1	A	primary	D11	EC	617	726835	302	181	8.7021729593913797	0.29335494327390599
IL18RAP	A	primary	D11	EC	617	726835	1	1	1.2484304413066309	0.0016207455429497568
IL18BP	A	primary	D11	PC	702	829099	0	0	0	0
CASP5	A	primary	D11	PC	702	829099	0	0	0	0
IL18R1	A	primary	D11	PC	702	829099	222	158	8.0701775500528949	0.22507122507122507
IL18RAP	A	primary	D11	PC	702	829099	0	0	0	0
IL18BP	A	primary	D2	EC	1291	1103914	7	7	2.8759910802296154	0.005422153369481022
CASP5	A	primary	D2	EC	1291	1103914	0	0	0	0
IL18R1	A	primary	D2	EC	1291	1103914	26	26	4.6178015131585246	0.020139426800929512
IL18RAP	A	primary	D2	EC	1291	1103914	0	0	0	0
IL18BP	A	primary	D2	PC	4398	4076604	6	6	1.3055697803001487	0.001364256480218281
CASP5	A	primary	D2	PC	4398	4076604	1	1	0.31649590646957237	0.00022737608003638017
IL18R1	A	primary	D2	PC	4398	4076604	69	65	4.1639698651003521	0.01477944520236471
IL18RAP	A	primary	D2	PC	4398	4076604	1	1	0.31649590646957237	0.00022737608003638017
IL18BP	A	primary	D3	EC	883	786078	16	16	4.4164489059042644	0.018120045300113252
CASP5	A	primary	D3	EC	883	786078	0	0	0	0
IL18R1	A	primary	D3	EC	883	786078	14	12	4.2334231452059417	0.013590033975084938
IL18RAP	A	primary	D3	EC	883	786078	1	1	1.1840507072182307	0.0011325028312570782
IL18BP	A	primary	D3	PC	2594	2623514	8	7	2.0176886596623143	0.0026985350809560524
CASP5	A	primary	D3	PC	2594	2623514	0	0	0	0
IL18R1	A	primary	D3	PC	2594	2623514	85	77	5.0617456789379718	0.029683885890516577
IL18RAP	A	primary	D3	PC	2594	2623514	1	1	0.46588897967312154	0.00038550501156515033
IL18BP	A	primary	D4	EC	1104	814809	2	2	1.7885032101321456	0.0018115942028985507
CASP5	A	primary	D4	EC	1104	814809	0	0	0	0
IL18R1	A	primary	D4	EC	1104	814809	44	42	5.7813698219651499	0.038043478260869568
IL18RAP	A	primary	D4	EC	1104	814809	2	2	1.7885032101321456	0.0018115942028985507
IL18BP	A	primary	D4	PC	2496	2085442	1	1	0.56512398635530225	0.00040064102564102563
CASP5	A	primary	D4	PC	2496	2085442	0	0	0	0
IL18R1	A	primary	D4	PC	2496	2085442	231	207	6.804361900754202	0.082932692307692304
IL18RAP	A	primary	D4	PC	2496	2085442	0	0	0	0
IL18BP	A	primary	D5	EC	393	275323	3	3	3.5724401465179638	0.0076335877862595417
CASP5	A	primary	D5	EC	393	275323	0	0	0	0
IL18R1	A	primary	D5	EC	393	275323	8	8	4.90961858358098	0.020356234096692113
IL18RAP	A	primary	D5	EC	393	275323	1	1	2.2116656432501549	0.0025445292620865142
IL18BP	A	primary	D5	PC	1253	955455	1	1	1.033244504471525	0.00079808459696727857
CASP5	A	primary	D5	PC	1253	955455	0	0	0	0
IL18R1	A	primary	D5	PC	1253	955455	11	11	3.6453373000903881	0.0087789305666400638
IL18RAP	A	primary	D5	PC	1253	955455	0	0	0	0
IL18BP	A	primary	D6	EC	704	602557	7	7	3.6573151005391549	0.009943181818181818
CASP5	A	primary	D6	EC	704	602557	0	0	0	0
IL18R1	A	primary	D6	EC	704	602557	30	29	5.666410670052624	0.041193181818181816
IL18RAP	A	primary	D6	EC	704	602557	1	1	1.4112060444301824	0.0014204545454545455
IL18BP	A	primary	D6	PC	670	766609	1	1	1.2044199258325734	0.0014925373134328358
CASP5	A	primary	D6	PC	670	766609	0	0	0	0
IL18R1	A	primary	D6	PC	670	766609	16	16	4.4509561916256226	0.023880597014925373
IL18RAP	A	primary	D6	PC	670	766609	0	0	0	0
IL18BP	A	primary	D7	EC	1934	2154144	16	16	3.0751123067685064	0.0082730093071354711
CASP5	A	primary	D7	EC	1934	2154144	0	0	0	0
IL18R1	A	primary	D7	EC	1934	2154144	38	34	4.2203622855214897	0.017580144777662874
IL18RAP	A	primary	D7	EC	1934	2154144	2	1	0.94743653265382421	0.00051706308169596695
IL18BP	A	primary	D7	PC	1488	1426960	2	2	1.2639844582969226	0.0013440860215053765
CASP5	A	primary	D7	PC	1488	1426960	1	1	0.76620543656994722	0.00067204301075268823
IL18R1	A	primary	D7	PC	1488	1426960	15	15	3.5250487180786476	0.010080645161290322
IL18RAP	A	primary	D7	PC	1488	1426960	0	0	0	0
IL18BP	A	primary	D8	EC	2305	7574153	76	68	3.463900359146594	0.02950108459869848
CASP5	A	primary	D8	EC	2305	7574153	14	14	1.510147450921177	0.006073752711496746
IL18R1	A	primary	D8	EC	2305	7574153	480	336	6.0083932740835646	0.14577006507592191
IL18RAP	A	primary	D8	EC	2305	7574153	3	3	0.4813856372181623	0.0013015184381778742
IL18BP	A	primary	D8	PC	1233	4309574	14	14	2.0869810535026803	0.011354420113544201
CASP5	A	primary	D8	PC	1233	4309574	0	0	0	0
IL18R1	A	primary	D8	PC	1233	4309574	59	49	3.876806516394252	0.039740470397404706
IL18RAP	A	primary	D8	PC	1233	4309574	1	1	0.30105084832750789	0.0008110300081103001
IL18BP	A	primary	H2	EC	1566	1454724	6	6	2.3574094785616855	0.0038314176245210726
CASP5	A	primary	H2	EC	1566	1454724	0	0	0	0
IL18R1	A	primary	H2	EC	1566	1454724	146	122	6.6633827711564519	0.077905491698595147
IL18RAP	A	primary	H2	EC	1566	1454724	1	1	0.75481536110457614	0.00063856960408684551
IL18BP	A	primary	H2	PC	3163	4061572	12	11	1.9835029766180048	0.0034777110338286435
CASP5	A	primary	H2	PC	3163	4061572	0	0	0	0
IL18R1	A	primary	H2	PC	3163	4061572	464	370	6.8485162945325344	0.11697755295605437
IL18RAP	A	primary	H2	PC	3163	4061572	0	0	0	0
IL18BP	A	primary	H3	EC	1048	947090	10	10	3.5309020789711769	0.0095419847328244278
CASP5	A	primary	H3	EC	1048	947090	0	0	0	0
IL18R1	A	primary	H3	EC	1048	947090	151	122	7.3258518016242729	0.11641221374045801
IL18RAP	A	primary	H3	EC	1048	947090	1	1	1.0397461373989394	0.00095419847328244271
IL18BP	A	primary	H3	PC	3936	5192907	5	5	0.97295127091586953	0.0012703252032520325
CASP5	A	primary	H3	PC	3936	5192907	1	1	0.25407439263871334	0.00025406504065040653
IL18R1	A	primary	H3	PC	3936	5192907	164	142	5.0259828896610763	0.036077235772357726
IL18RAP	A	primary	H3	PC	3936	5192907	2	1	0.47003256267038118	0.00025406504065040653
IL18BP	A	primary	H4	EC	817	723172	5	5	2.9844042400049644	0.0061199510403916772
CASP5	A	primary	H4	EC	817	723172	0	0	0	0
IL18R1	A	primary	H4	EC	817	723172	86	70	6.90593489554999	0.085679314565483472
IL18RAP	A	primary	H4	EC	817	723172	0	0	0	0
IL18BP	A	primary	H4	PC	4860	6759956	11	11	1.3935422461723352	0.0022633744855967077
CASP5	A	primary	H4	PC	4860	6759956	1	1	0.19903461600545028	0.00020576131687242798
IL18R1	A	primary	H4	PC	4860	6759956	449	385	6.0751165056610521	0.079218106995884774
IL18RAP	A	primary	H4	PC	4860	6759956	7	6	1.0253900954968236	0.0012345679012345679
IL18BP	A	primary	H5	EC	1721	1542959	12	12	3.1337713558979385	0.0069726902963393378
CASP5	A	primary	H5	EC	1721	1542959	0	0	0	0
IL18R1	A	primary	H5	EC	1721	1542959	76	69	5.6512241568742025	0.040092969203951188
IL18RAP	A	primary	H5	EC	1721	1542959	0	0	0	0
IL18BP	A	primary	H5	PC	4637	6155458	12	12	1.5604652145717128	0.0025878800948889369
CASP5	A	primary	H5	PC	4637	6155458	2	2	0.40589969393885955	0.00043131334914815614
IL18R1	A	primary	H5	PC	4637	6155458	338	297	5.8050503746055391	0.064050032348501193
IL18RAP	A	primary	H5	PC	4637	6155458	4	4	0.72231719478450795	0.00086262669829631228
IL18BP	A	primary	H6	EC	710	761401	7	5	3.3495887250461602	0.0070422535211267607
CASP5	A	primary	H6	EC	710	761401	1	1	1.2099950202585248	0.0014084507042253522
IL18R1	A	primary	H6	EC	710	761401	259	176	8.4143148907755538	0.24788732394366197
IL18RAP	A	primary	H6	EC	710	761401	5	4	2.9196913047077184	0.0056338028169014088
IL18BP	A	primary	H6	PC	2853	4549583	11	11	1.7730696677455215	0.0038555906063792501
CASP5	A	primary	H6	PC	2853	4549583	0	0	0	0
IL18R1	A	primary	H6	PC	2853	4549583	252	206	5.8173595516955814	0.072204696810375044
IL18RAP	A	primary	H6	PC	2853	4549583	1	1	0.28664505167383475	0.0003505082369435682
IL18BP	A	primary	H7	EC	635	614898	2	2	2.0883356525233876	0.0031496062992125984
CASP5	A	primary	H7	EC	635	614898	0	0	0	0
IL18R1	A	primary	H7	EC	635	614898	130	98	7.7307566310865292	0.15433070866141732
IL18RAP	A	primary	H7	EC	635	614898	1	1	1.3930240249909358	0.0015748031496062992
IL18BP	A	primary	H7	PC	3805	5332639	13	13	1.781492906781813	0.0034165571616294349
CASP5	A	primary	H7	PC	3805	5332639	5	5	0.95428720041848814	0.0013140604467805519
IL18R1	A	primary	H7	PC	3805	5332639	616	487	6.8643723655448117	0.12798948751642575
IL18RAP	A	primary	H7	PC	3805	5332639	1	1	0.24795717292540495	0.00026281208935611036
