## Supplementary Data 1 for "*IL18* and pyroptosis-related genes show contrasting expression in human cardiac pericytes and endothelial cells": T_donor_class_gene_B_primary.tsv

gene	dataset	role	donor	analysis_class	nuclei	library_sum	count	positive_nuclei	L	p
IL18BP	B	primary	H46	EC	803	1037001	7	7	2.9542399760377265	0.008717310087173101
CASP5	B	primary	H46	EC	803	1037001	0	0	0	0
IL18R1	B	primary	H46	EC	803	1037001	144	119	7.1278599036065113	0.14819427148194272
IL18RAP	B	primary	H46	EC	803	1037001	1	1	0.97402940317824305	0.0012453300124533001
IL18BP	B	primary	H46	PC	2053	3121948	13	12	2.3685076611852018	0.0058451047247929854
CASP5	B	primary	H46	PC	2053	3121948	0	0	0	0
IL18R1	B	primary	H46	PC	2053	3121948	207	177	6.0726365467872023	0.08621529469069654
IL18RAP	B	primary	H46	PC	2053	3121948	0	0	0	0
IL18BP	B	primary	H49	EC	293	504458	4	4	3.1585474598414582	0.013651877133105802
CASP5	B	primary	H49	EC	293	504458	1	1	1.5764377674618122	0.0034129692832764505
IL18R1	B	primary	H49	EC	293	504458	27	25	5.7687875045416606	0.085324232081911269
IL18RAP	B	primary	H49	EC	293	504458	1	1	1.5764377674618122	0.0034129692832764505
IL18BP	B	primary	H49	PC	680	1251089	3	3	1.7646480396557687	0.0044117647058823529
CASP5	B	primary	H49	PC	680	1251089	0	0	0	0
IL18R1	B	primary	H49	PC	680	1251089	44	39	5.1766961833650766	0.057352941176470586
IL18RAP	B	primary	H49	PC	680	1251089	0	0	0	0
IL18BP	B	primary	H51	EC	171	329372	3	3	3.3374602543103289	0.017543859649122806
CASP5	B	primary	H51	EC	171	329372	0	0	0	0
IL18R1	B	primary	H51	EC	171	329372	21	17	6.0169797624621468	0.099415204678362568
IL18RAP	B	primary	H51	EC	171	329372	1	1	2.0129550509467258	0.0058479532163742687
IL18BP	B	primary	H51	PC	646	1446363	3	3	1.6201960572778755	0.0046439628482972135
CASP5	B	primary	H51	PC	646	1446363	0	0	0	0
IL18R1	B	primary	H51	PC	646	1446363	32	23	4.5313477566224112	0.035603715170278639
IL18RAP	B	primary	H51	PC	646	1446363	0	0	0	0
IL18BP	B	primary	H53	EC	704	1043660	25	24	4.6412085120797588	0.034090909090909088
CASP5	B	primary	H53	EC	704	1043660	1	1	0.9695034055154873	0.0014204545454545455
IL18R1	B	primary	H53	EC	704	1043660	39	34	5.2618501455843187	0.048295454545454544
IL18RAP	B	primary	H53	EC	704	1043660	0	0	0	0
IL18BP	B	primary	H53	PC	948	1611441	9	9	2.7191973101571763	0.0094936708860759497
CASP5	B	primary	H53	PC	948	1611441	0	0	0	0
IL18R1	B	primary	H53	PC	948	1611441	45	41	4.8542608419040878	0.043248945147679324
IL18RAP	B	primary	H53	PC	948	1611441	1	1	0.69649474173484149	0.0010548523206751054
IL18BP	B	primary	H55	EC	1023	1716516	13	13	3.0998809568879699	0.012707722385141741
CASP5	B	primary	H55	EC	1023	1716516	0	0	0	0
IL18R1	B	primary	H55	EC	1023	1716516	94	84	5.8012126748274477	0.082111436950146624
IL18RAP	B	primary	H55	EC	1023	1716516	0	0	0	0
IL18BP	B	primary	H55	PC	1485	2731937	6	6	1.6763775068199158	0.0040404040404040404
CASP5	B	primary	H55	PC	1485	2731937	0	0	0	0
IL18R1	B	primary	H55	PC	1485	2731937	28	26	3.4917425815023178	0.017508417508417508
IL18RAP	B	primary	H55	PC	1485	2731937	0	0	0	0
IL18BP	B	primary	H67	EC	877	1698994	8	7	2.5131543580528755	0.00798175598631699
CASP5	B	primary	H67	EC	877	1698994	0	0	0	0
IL18R1	B	primary	H67	EC	877	1698994	151	124	6.4898659896347874	0.14139110604332952
IL18RAP	B	primary	H67	EC	877	1698994	2	2	1.1224522026707593	0.0022805017103762829
IL18BP	B	primary	H67	PC	909	2249928	7	7	2.0395633014966528	0.0077007700770077006
CASP5	B	primary	H67	PC	909	2249928	0	0	0	0
IL18R1	B	primary	H67	PC	909	2249928	171	128	6.266832108113185	0.14081408140814081
IL18RAP	B	primary	H67	PC	909	2249928	0	0	0	0
