## Supplementary Data 1 for "*IL18* and pyroptosis-related genes show contrasting expression in human cardiac pericytes and endothelial cells": N1_summary.tsv

phase	gene	predicted_direction	N	non_tie	positive	negative	tie	direction_fraction	median	ci_low	ci_high	ci_width	a	b	c	d	e	pooled_numeric_pass	dataset_median_discordance	decision_order	verdict	A_N	A_non_tie	A_positive	A_negative	A_tie	A_median	A_ci_low	A_ci_high	A_veto	A_opposite_n	A_direction_fraction	B_N	B_non_tie	B_positive	B_negative	B_tie	B_median	B_ci_low	B_ci_high	B_veto	B_opposite_n	B_direction_fraction	k
before	IL18	-1	22	22	0	22	0	1	-1.4511478861505558	-1.9772291446175831	-1.2547150642202427	0.72251408039734044	True	True	True	True	True	True	False	3b	確認（指定した合算ドナー集合）	16	16	0	16	0	-1.5651379913705716	-2.0944681670859762	-1.1792635975424692	False	0	1	6	6	0	6	0	-1.4194334283153394	-2.1608442420198166	-0.6506962950021169	False	0	1	22
before	CASP1	1	22	22	22	0	0	1	3.019684896698128	2.7730491594562796	3.5608934897170013	0.78784433026072165	True	True	True	True	True	True	False	3b	確認（指定した合算ドナー集合）	16	16	16	0	0	2.9572675928092957	2.4741852045404684	3.8103766806936288	False	0	1	6	6	6	0	0	3.1739630436416757	2.3038096996635664	3.4816410933824056	False	0	1	22
before	CASP4	1	22	22	22	0	0	1	2.3947972666634243	2.1600537742974533	2.7491033691849243	0.589049594887471	True	True	True	True	True	True	False	3b	確認（指定した合算ドナー集合）	16	16	16	0	0	2.41629082668114	2.1681627906410395	3.0258546640967152	False	0	1	6	6	6	0	0	2.1937967379446679	1.6305292540440379	2.6798513004911002	False	0	1	22
before	GSDMD	1	22	22	22	0	0	1	1.7619823016950216	1.5580084006803268	1.9366702823190145	0.37866188163868775	True	True	True	True	True	True	False	3b	確認（指定した合算ドナー集合）	16	16	16	0	0	1.7619823016950216	1.525324165155828	2.0450027980038961	False	0	1	6	6	6	0	0	1.7921990194307984	1.4556878200684249	2.1158070496488008	False	0	1	22
after	IL18	-1	22	22	0	22	0	1	-1.5880013529101689	-2.1084660556742865	-1.2385489055014725	0.86991715017281401	True	True	True	True	True	True	False	3b	確認（指定した合算ドナー集合）	16	16	0	16	0	-1.630127927636817	-2.1451092313588256	-1.2406835569903918	False	0	1	6	6	0	6	0	-1.2830521299676554	-2.0431635660856324	-0.61702887064464518	False	0	1	22
after	CASP1	1	22	22	22	0	0	1	3.0350720473749631	2.7006411667146519	3.5957427035426299	0.89510153682797799	True	True	True	True	True	True	False	3b	確認（指定した合算ドナー集合）	16	16	16	0	0	2.9805172346455446	2.4141072797528751	3.7605480692636197	False	0	1	6	6	6	0	0	3.2281898747184199	2.2080428312891875	3.4951732885852902	False	0	1	22
after	CASP4	1	22	22	22	0	0	1	2.466613311328465	2.2079271200157295	2.7487150235888667	0.54078790357313711	True	True	True	True	True	True	False	3b	確認（指定した合算ドナー集合）	16	16	16	0	0	2.4920228983423689	2.2268965505971794	3.0250012639934032	False	0	1	6	6	6	0	0	2.2079271200157295	1.6290931700389506	2.6487165878705694	False	0	1	22
after	GSDMD	1	22	22	22	0	0	1	1.7554157432962643	1.609436723653074	1.9494769377816072	0.34004021412853325	True	True	True	True	True	True	False	3b	確認（指定した合算ドナー集合）	16	16	16	0	0	1.7554157432962643	1.5145349236595242	1.9527489336332438	False	0	1	6	6	6	0	0	1.8425065193543269	1.5097650416950477	2.056389474144817	False	0	1	22
