## Supplementary Data 1 for "*IL18* and pyroptosis-related genes show contrasting expression in human cardiac pericytes and endothelial cells": N_exclusion_aggregate.tsv

dataset	analysis_class	nuclei_before	nuclei_after	excluded	exclusion_fraction	myeloid_flag	other_class_flag	both_flags	donor_fraction_min	donor_fraction_median	donor_fraction_max
A	EC	19740	18394	1346	0.068186423505572441	189	1184	27	0.0076628352490420003	0.053600239349058602	0.1401301518438178
A	PC	42718	42500	218	0.00510323517018587	123	96	1	0.0012019230769231	0.0030211543967796498	0.0417910447761193
B	EC	3871	3655	216	0.055799535003874967	133	86	3	0.0273037542662115	0.053247901016350005	0.1111111111111111
B	PC	6721	6541	180	0.026781728909388482	163	18	1	0.0092547491475889008	0.031777171525201944	0.0444444444444443
