## Supplementary Data 1 for "*IL18* and pyroptosis-related genes show contrasting expression in human cardiac pericytes and endothelial cells": S_donor_sex_delta.tsv

cohort	dataset	donor	sex	gene	delta_L	direction
Confirmation	A	AH1	Female	CASP1	2.0594422989524652	match
Confirmation	A	AH1	Female	CASP4	2.1058934914117504	match
Confirmation	A	AH1	Female	GSDMD	1.8864555917290629	match
Confirmation	A	AH1	Female	IL18	-1.1792635975424692	match
Confirmation	A	D1	Female	CASP1	4.3143626439675247	match
Confirmation	A	D1	Female	CASP4	3.3714871854752451	match
Confirmation	A	D1	Female	GSDMD	2.5157132206098982	match
Confirmation	A	D1	Female	IL18	-1.9772291446175827	match
Confirmation	A	D11	Female	CASP1	4.435456656949146	match
Confirmation	A	D11	Female	CASP4	2.3969338652317527	match
Confirmation	A	D11	Female	GSDMD	1.806194648818761	match
Confirmation	A	D11	Female	IL18	-4.0600189746719719	match
Confirmation	A	D2	Male	CASP1	4.3535754714610224	match
Confirmation	A	D2	Male	CASP4	3.3689023570370882	match
Confirmation	A	D2	Male	GSDMD	2.2327367673965703	match
Confirmation	A	D2	Male	IL18	-0.75088142415400938	match
Confirmation	A	D3	Male	CASP1	2.6876611858475474	match
Confirmation	A	D3	Male	CASP4	1.5340919611725203	match
Confirmation	A	D3	Male	GSDMD	1.525324165155828	match
Confirmation	A	D3	Male	IL18	-1.4424237941242191	match
Confirmation	A	D4	Female	CASP1	1.8520027365581568	match
Confirmation	A	D4	Female	CASP4	2.3742180136614914	match
Confirmation	A	D4	Female	GSDMD	1.3089843031422594	match
Confirmation	A	D4	Female	IL18	-1.9354663978118953	match
Confirmation	A	D5	Female	CASP1	2.8600347565575488	match
Confirmation	A	D5	Female	CASP4	1.8098939107452514	match
Confirmation	A	D5	Female	GSDMD	1.8572688286112218	match
Confirmation	A	D5	Female	IL18	-0.73271240341887811	match
Confirmation	A	D6	Male	CASP1	3.8193803966055531	match
Confirmation	A	D6	Male	CASP4	3.1126766293346306	match
Confirmation	A	D6	Male	GSDMD	1.9390285924456245	match
Confirmation	A	D6	Male	IL18	-1.6878521886169242	match
Confirmation	A	D7	Male	CASP1	2.9918666519118053	match
Confirmation	A	D7	Male	CASP4	2.1681627906410395	match
Confirmation	A	D7	Male	GSDMD	1.7177699545712821	match
Confirmation	A	D7	Male	IL18	-1.1304352499866988	match
Confirmation	A	D8	Male	CASP1	3.8103766806936292	match
Confirmation	A	D8	Male	CASP4	2.4356477881305265	match
Confirmation	A	D8	Male	GSDMD	0.68434549324245797	match
Confirmation	A	D8	Male	IL18	-1.4242873775438563	match
Confirmation	A	H2	Male	CASP1	3.5848001782654908	match
Confirmation	A	H2	Male	CASP4	2.7761406842449743	match
Confirmation	A	H2	Male	GSDMD	1.3138731781166033	match
Confirmation	A	H2	Male	IL18	-2.2534699363600574	match
Confirmation	A	H3	Male	CASP1	2.9226685337067857	match
Confirmation	A	H3	Male	CASP4	2.6821540650997284	match
Confirmation	A	H3	Male	GSDMD	2.5980434198143398	match
Confirmation	A	H3	Male	IL18	-2.092124624030312	match
Confirmation	A	H4	Male	CASP1	3.7490163172171087	match
Confirmation	A	H4	Male	CASP4	3.0258546640967152	match
Confirmation	A	H4	Male	GSDMD	1.5673460069463614	match
Confirmation	A	H4	Male	IL18	-0.80341816010071287	match
Confirmation	A	H5	Female	CASP1	2.6860635623550104	match
Confirmation	A	H5	Female	CASP4	3.7031695713714301	match
Confirmation	A	H5	Female	GSDMD	1.6591727873514683	match
Confirmation	A	H5	Female	IL18	-2.3578768488390294	match
Confirmation	A	H6	Female	CASP1	0.9233499685846901	match
Confirmation	A	H6	Female	CASP4	2.1519447579538671	match
Confirmation	A	H6	Female	GSDMD	1.4761092805980205	match
Confirmation	A	H6	Female	IL18	-1.4353816568263218	match
Confirmation	A	H7	Female	CASP1	2.0883356525233876	match
Confirmation	A	H7	Female	CASP4	2.3926606680950946	match
Confirmation	A	H7	Female	GSDMD	2.9052460609224604	match
Confirmation	A	H7	Female	IL18	-2.3151544579347929	match
Confirmation	B	H46	Male	CASP1	3.5369868011685113	match
Confirmation	B	H46	Male	CASP4	2.2612322103566522	match
Confirmation	B	H46	Male	GSDMD	1.954837452003316	match
Confirmation	B	H46	Male	IL18	-1.4598719781768925	match
Confirmation	B	H49	Female	CASP1	3.0475031414844511	match
Confirmation	B	H49	Female	CASP4	2.8160526732701205	match
Confirmation	B	H49	Female	GSDMD	1.5486707944142921	match
Confirmation	B	H49	Female	IL18	-0.47288656624007519	match
Confirmation	B	H51	Male	CASP1	2.9581591327358607	match
Confirmation	B	H51	Male	CASP4	2.1263612655326836	match
Confirmation	B	H51	Male	GSDMD	1.9341910332115546	match
Confirmation	B	H51	Male	IL18	-1.3789948784537858	match
Confirmation	B	H53	Male	CASP1	3.3004229457988998	match
Confirmation	B	H53	Male	CASP4	2.5436499277120799	match
Confirmation	B	H53	Male	GSDMD	2.2767766472942856	match
Confirmation	B	H53	Male	IL18	-2.5702351703188917	match
Confirmation	B	H55	Male	CASP1	3.4262953855963003	match
Confirmation	B	H55	Male	CASP4	1.9660332819939681	match
Confirmation	B	H55	Male	GSDMD	1.6502070056500422	match
Confirmation	B	H55	Male	IL18	-1.7514533137207424	match
Confirmation	B	H67	Male	CASP1	1.649460266591273	match
Confirmation	B	H67	Male	CASP4	1.2950252260941078	match
Confirmation	B	H67	Male	GSDMD	1.3627048457225577	match
Confirmation	B	H67	Male	IL18	-0.82850602376415861	match
GSE183852_Nuclei	GSE183852_Nuclei	H_ZC-11-292	Male	CASP1	3.5580482526351527	match
GSE183852_Nuclei	GSE183852_Nuclei	H_ZC-11-292	Male	CASP4	1.5428431934207358	match
GSE183852_Nuclei	GSE183852_Nuclei	H_ZC-11-292	Male	GSDMD	1.5314021546958969	match
GSE183852_Nuclei	GSE183852_Nuclei	H_ZC-11-292	Male	IL18	-0.56988779123987987	match
GSE183852_Nuclei	GSE183852_Nuclei	H_ZC-LVAD	Male	CASP1	3.0939727285760967	match
GSE183852_Nuclei	GSE183852_Nuclei	H_ZC-LVAD	Male	CASP4	1.5387424261904687	match
GSE183852_Nuclei	GSE183852_Nuclei	H_ZC-LVAD	Male	GSDMD	1.5140516689701871	match
GSE183852_Nuclei	GSE183852_Nuclei	H_ZC-LVAD	Male	IL18	-1.7084333752874634	match
GSE183852_Nuclei	GSE183852_Nuclei	TWCM-10-5	Female	CASP1	5.9205938864861505	match
GSE183852_Nuclei	GSE183852_Nuclei	TWCM-10-5	Female	CASP4	2.9330064218774545	match
GSE183852_Nuclei	GSE183852_Nuclei	TWCM-10-5	Female	GSDMD	3.5816301669326012	match
GSE183852_Nuclei	GSE183852_Nuclei	TWCM-10-5	Female	IL18	0	tie
GSE183852_Nuclei	GSE183852_Nuclei	TWCM-10-68	Female	CASP1	4.4788225174402037	match
GSE183852_Nuclei	GSE183852_Nuclei	TWCM-10-68	Female	CASP4	3.1459933421403043	match
GSE183852_Nuclei	GSE183852_Nuclei	TWCM-10-68	Female	GSDMD	3.4008916079807276	match
GSE183852_Nuclei	GSE183852_Nuclei	TWCM-10-68	Female	IL18	-2.0417367467084424	match
GSE183852_Nuclei	GSE183852_Nuclei	TWCM-11-103	Male	CASP1	4.4736112078949857	match
GSE183852_Nuclei	GSE183852_Nuclei	TWCM-11-103	Male	CASP4	4.8164526444041407	match
GSE183852_Nuclei	GSE183852_Nuclei	TWCM-11-103	Male	GSDMD	2.6945375261020597	match
GSE183852_Nuclei	GSE183852_Nuclei	TWCM-11-103	Male	IL18	0	tie
GSE183852_Nuclei	GSE183852_Nuclei	TWCM-11-104	Female	CASP1	3.8284659198288282	match
GSE183852_Nuclei	GSE183852_Nuclei	TWCM-11-104	Female	CASP4	2.0103547183998032	match
GSE183852_Nuclei	GSE183852_Nuclei	TWCM-11-104	Female	GSDMD	1.1861685943115932	match
GSE183852_Nuclei	GSE183852_Nuclei	TWCM-11-104	Female	IL18	-1.2112036900568752	match
GSE183852_Nuclei	GSE183852_Nuclei	TWCM-11-192	Male	CASP1	4.4669186684674171	match
GSE183852_Nuclei	GSE183852_Nuclei	TWCM-11-192	Male	CASP4	2.8397207080526741	match
GSE183852_Nuclei	GSE183852_Nuclei	TWCM-11-192	Male	GSDMD	2.2261208166301953	match
GSE183852_Nuclei	GSE183852_Nuclei	TWCM-11-192	Male	IL18	-1.3621881480823963	match
GSE183852_Nuclei	GSE183852_Nuclei	TWCM-11-256	Female	CASP1	3.0485322645156478	match
GSE183852_Nuclei	GSE183852_Nuclei	TWCM-11-256	Female	CASP4	2.8465797520128291	match
GSE183852_Nuclei	GSE183852_Nuclei	TWCM-11-256	Female	GSDMD	1.9781052209866274	match
GSE183852_Nuclei	GSE183852_Nuclei	TWCM-11-256	Female	IL18	-0.91460427622871032	match
GSE183852_Nuclei	GSE183852_Nuclei	TWCM-11-264	Female	CASP1	3.0683564350424395	match
GSE183852_Nuclei	GSE183852_Nuclei	TWCM-11-264	Female	CASP4	2.3396891956694414	match
GSE183852_Nuclei	GSE183852_Nuclei	TWCM-11-264	Female	GSDMD	1.3305479188672669	match
GSE183852_Nuclei	GSE183852_Nuclei	TWCM-11-264	Female	IL18	-0.042529172116205771	match
GSE183852_Nuclei	GSE183852_Nuclei	TWCM-11-3	Female	CASP1	0.64577437939695681	match
GSE183852_Nuclei	GSE183852_Nuclei	TWCM-11-3	Female	CASP4	3.8512641296467023	match
GSE183852_Nuclei	GSE183852_Nuclei	TWCM-11-3	Female	GSDMD	1.2536583092237326	match
GSE183852_Nuclei	GSE183852_Nuclei	TWCM-11-3	Female	IL18	2.2151206760392808	opposite
GSE183852_Nuclei	GSE183852_Nuclei	TWCM-11-41	Male	CASP1	1.0747210675677308	match
GSE183852_Nuclei	GSE183852_Nuclei	TWCM-11-41	Male	CASP4	1.8298368010280708	match
GSE183852_Nuclei	GSE183852_Nuclei	TWCM-11-41	Male	GSDMD	1.892420341506611	match
GSE183852_Nuclei	GSE183852_Nuclei	TWCM-11-41	Male	IL18	-0.28615360450986316	match
GSE183852_Nuclei	GSE183852_Nuclei	TWCM-11-42	Female	CASP1	2.7693854131589868	match
GSE183852_Nuclei	GSE183852_Nuclei	TWCM-11-42	Female	CASP4	2.6601863141638229	match
GSE183852_Nuclei	GSE183852_Nuclei	TWCM-11-42	Female	GSDMD	2.0911562719001173	match
GSE183852_Nuclei	GSE183852_Nuclei	TWCM-11-42	Female	IL18	-0.50580610133047998	match
GSE183852_Nuclei	GSE183852_Nuclei	TWCM-11-74	Male	CASP1	2.5793856618144222	match
GSE183852_Nuclei	GSE183852_Nuclei	TWCM-11-74	Male	CASP4	2.339665584877932	match
GSE183852_Nuclei	GSE183852_Nuclei	TWCM-11-74	Male	GSDMD	2.4284065640459351	match
GSE183852_Nuclei	GSE183852_Nuclei	TWCM-11-74	Male	IL18	-1.8465501270498681	match
GSE183852_Nuclei	GSE183852_Nuclei	TWCM-11-78	Male	CASP1	3.5166072569716977	match
GSE183852_Nuclei	GSE183852_Nuclei	TWCM-11-78	Male	CASP4	2.2238802210175113	match
GSE183852_Nuclei	GSE183852_Nuclei	TWCM-11-78	Male	GSDMD	1.478485680400011	match
GSE183852_Nuclei	GSE183852_Nuclei	TWCM-11-78	Male	IL18	-0.13253032296216105	match
GSE183852_Nuclei	GSE183852_Nuclei	TWCM-11-82	Male	CASP1	3.1919216996724131	match
GSE183852_Nuclei	GSE183852_Nuclei	TWCM-11-82	Male	CASP4	2.0784113973916751	match
GSE183852_Nuclei	GSE183852_Nuclei	TWCM-11-82	Male	GSDMD	1.6853695144410574	match
GSE183852_Nuclei	GSE183852_Nuclei	TWCM-11-82	Male	IL18	-2.9255046467616745	match
GSE183852_Nuclei	GSE183852_Nuclei	TWCM-11-93	Male	CASP1	4.3374671093891539	match
GSE183852_Nuclei	GSE183852_Nuclei	TWCM-11-93	Male	CASP4	2.6416310746995948	match
GSE183852_Nuclei	GSE183852_Nuclei	TWCM-11-93	Male	GSDMD	1.9923785563308609	match
GSE183852_Nuclei	GSE183852_Nuclei	TWCM-11-93	Male	IL18	-2.646855156146779	match
GSE183852_Nuclei	GSE183852_Nuclei	TWCM-13-1	Female	CASP1	2.3046823642654823	match
GSE183852_Nuclei	GSE183852_Nuclei	TWCM-13-1	Female	CASP4	2.0635342690698755	match
GSE183852_Nuclei	GSE183852_Nuclei	TWCM-13-1	Female	GSDMD	1.7491383315945019	match
GSE183852_Nuclei	GSE183852_Nuclei	TWCM-13-1	Female	IL18	-1.5295357459070775	match
GSE183852_Nuclei	GSE183852_Nuclei	TWCM-13-101	Female	CASP1	1.6989187848120708	match
GSE183852_Nuclei	GSE183852_Nuclei	TWCM-13-101	Female	CASP4	2.4091643690235225	match
GSE183852_Nuclei	GSE183852_Nuclei	TWCM-13-101	Female	GSDMD	0.70688272212599212	match
GSE183852_Nuclei	GSE183852_Nuclei	TWCM-13-101	Female	IL18	0	tie
GSE183852_Nuclei	GSE183852_Nuclei	TWCM-13-102	Male	CASP1	3.8424965407645888	match
GSE183852_Nuclei	GSE183852_Nuclei	TWCM-13-102	Male	CASP4	1.9687235392980842	match
GSE183852_Nuclei	GSE183852_Nuclei	TWCM-13-102	Male	GSDMD	1.3974816941469905	match
GSE183852_Nuclei	GSE183852_Nuclei	TWCM-13-102	Male	IL18	-3.2300658766104129	match
GSE183852_Nuclei	GSE183852_Nuclei	TWCM-13-104	Female	CASP1	3.3390937371156131	match
GSE183852_Nuclei	GSE183852_Nuclei	TWCM-13-104	Female	CASP4	2.3905883617609298	match
GSE183852_Nuclei	GSE183852_Nuclei	TWCM-13-104	Female	GSDMD	1.9212587533931367	match
GSE183852_Nuclei	GSE183852_Nuclei	TWCM-13-104	Female	IL18	-0.87079050550695536	match
GSE183852_Nuclei	GSE183852_Nuclei	TWCM-13-132	Female	CASP1	2.9688394115791521	match
GSE183852_Nuclei	GSE183852_Nuclei	TWCM-13-132	Female	CASP4	2.3998722196717166	match
GSE183852_Nuclei	GSE183852_Nuclei	TWCM-13-132	Female	GSDMD	1.8708280875252399	match
GSE183852_Nuclei	GSE183852_Nuclei	TWCM-13-132	Female	IL18	-0.18979773755283147	match
GSE183852_Nuclei	GSE183852_Nuclei	TWCM-13-152	Male	CASP1	3.4363702662332325	match
GSE183852_Nuclei	GSE183852_Nuclei	TWCM-13-152	Male	CASP4	2.4398174308176701	match
GSE183852_Nuclei	GSE183852_Nuclei	TWCM-13-152	Male	GSDMD	1.6904350932353687	match
GSE183852_Nuclei	GSE183852_Nuclei	TWCM-13-152	Male	IL18	-2.0167675424340956	match
GSE183852_Nuclei	GSE183852_Nuclei	TWCM-13-168	Male	CASP1	3.755562157795068	match
GSE183852_Nuclei	GSE183852_Nuclei	TWCM-13-168	Male	CASP4	2.564176303498364	match
GSE183852_Nuclei	GSE183852_Nuclei	TWCM-13-168	Male	GSDMD	1.2971660096973281	match
GSE183852_Nuclei	GSE183852_Nuclei	TWCM-13-168	Male	IL18	-1.3215939300737491	match
GSE183852_Nuclei	GSE183852_Nuclei	TWCM-13-17	Female	CASP1	4.8605771634009995	match
GSE183852_Nuclei	GSE183852_Nuclei	TWCM-13-17	Female	CASP4	1.7903795538125635	match
GSE183852_Nuclei	GSE183852_Nuclei	TWCM-13-17	Female	GSDMD	2.4424947086957793	match
GSE183852_Nuclei	GSE183852_Nuclei	TWCM-13-17	Female	IL18	0	tie
GSE183852_Nuclei	GSE183852_Nuclei	TWCM-13-181	Female	CASP1	3.1833814032282977	match
GSE183852_Nuclei	GSE183852_Nuclei	TWCM-13-181	Female	CASP4	1.7781903728141204	match
GSE183852_Nuclei	GSE183852_Nuclei	TWCM-13-181	Female	GSDMD	1.7260779327902571	match
GSE183852_Nuclei	GSE183852_Nuclei	TWCM-13-181	Female	IL18	-1.9944726665007559	match
GSE183852_Nuclei	GSE183852_Nuclei	TWCM-13-192	Male	CASP1	2.7567313776070823	match
GSE183852_Nuclei	GSE183852_Nuclei	TWCM-13-192	Male	CASP4	2.4367202495360036	match
GSE183852_Nuclei	GSE183852_Nuclei	TWCM-13-192	Male	GSDMD	1.8530329505517735	match
GSE183852_Nuclei	GSE183852_Nuclei	TWCM-13-192	Male	IL18	-1.2714795453925274	match
GSE183852_Nuclei	GSE183852_Nuclei	TWCM-13-198	Male	CASP1	3.0625259739652164	match
GSE183852_Nuclei	GSE183852_Nuclei	TWCM-13-198	Male	CASP4	2.4384648021515041	match
GSE183852_Nuclei	GSE183852_Nuclei	TWCM-13-198	Male	GSDMD	1.5609717350832781	match
GSE183852_Nuclei	GSE183852_Nuclei	TWCM-13-198	Male	IL18	-2.2949401823067936	match
GSE183852_Nuclei	GSE183852_Nuclei	TWCM-13-208	Male	CASP1	2.4328540522424946	match
GSE183852_Nuclei	GSE183852_Nuclei	TWCM-13-208	Male	CASP4	1.8590981392116603	match
GSE183852_Nuclei	GSE183852_Nuclei	TWCM-13-208	Male	GSDMD	1.1323513266109089	match
GSE183852_Nuclei	GSE183852_Nuclei	TWCM-13-208	Male	IL18	-2.3450345155850245	match
GSE183852_Nuclei	GSE183852_Nuclei	TWCM-13-235	Female	CASP1	2.5083468721813915	match
GSE183852_Nuclei	GSE183852_Nuclei	TWCM-13-235	Female	CASP4	1.8417691292307339	match
GSE183852_Nuclei	GSE183852_Nuclei	TWCM-13-235	Female	GSDMD	1.694714365420344	match
GSE183852_Nuclei	GSE183852_Nuclei	TWCM-13-235	Female	IL18	-1.7508277361794857	match
GSE183852_Nuclei	GSE183852_Nuclei	TWCM-13-285	Female	CASP1	5.4606297600328633	match
GSE183852_Nuclei	GSE183852_Nuclei	TWCM-13-285	Female	CASP4	2.9901115644548888	match
GSE183852_Nuclei	GSE183852_Nuclei	TWCM-13-285	Female	GSDMD	1.9129785979956857	match
GSE183852_Nuclei	GSE183852_Nuclei	TWCM-13-285	Female	IL18	-2.4110205726228853	match
GSE183852_Nuclei	GSE183852_Nuclei	TWCM-13-36	Female	CASP1	2.3277482290735065	match
GSE183852_Nuclei	GSE183852_Nuclei	TWCM-13-36	Female	CASP4	2.07342309308999	match
GSE183852_Nuclei	GSE183852_Nuclei	TWCM-13-36	Female	GSDMD	1.5540900432060871	match
GSE183852_Nuclei	GSE183852_Nuclei	TWCM-13-36	Female	IL18	-0.61067317145874256	match
GSE183852_Nuclei	GSE183852_Nuclei	TWCM-13-47	Male	CASP1	2.8786119092374607	match
GSE183852_Nuclei	GSE183852_Nuclei	TWCM-13-47	Male	CASP4	2.7725556850174602	match
GSE183852_Nuclei	GSE183852_Nuclei	TWCM-13-47	Male	GSDMD	0.92030462977824179	match
GSE183852_Nuclei	GSE183852_Nuclei	TWCM-13-47	Male	IL18	-2.5384646759158418	match
GSE183852_Nuclei	GSE183852_Nuclei	TWCM-13-80	Male	CASP1	2.6732456542788472	match
GSE183852_Nuclei	GSE183852_Nuclei	TWCM-13-80	Male	CASP4	2.1547473542185926	match
GSE183852_Nuclei	GSE183852_Nuclei	TWCM-13-80	Male	GSDMD	1.2383818078875954	match
GSE183852_Nuclei	GSE183852_Nuclei	TWCM-13-80	Male	IL18	-1.7552361680368467	match
GSE183852_Nuclei	GSE183852_Nuclei	TWCM-13-84	Male	CASP1	5.006198112323248	match
GSE183852_Nuclei	GSE183852_Nuclei	TWCM-13-84	Male	CASP4	2.5670343483673852	match
GSE183852_Nuclei	GSE183852_Nuclei	TWCM-13-84	Male	GSDMD	1.3641166871099131	match
GSE183852_Nuclei	GSE183852_Nuclei	TWCM-13-84	Male	IL18	-1.5939005556617216	match
GSE183852_Nuclei	GSE183852_Nuclei	TWCM-13-96	Female	CASP1	2.8509667578058897	match
GSE183852_Nuclei	GSE183852_Nuclei	TWCM-13-96	Female	CASP4	1.5980879467524494	match
GSE183852_Nuclei	GSE183852_Nuclei	TWCM-13-96	Female	GSDMD	1.585751444269877	match
GSE183852_Nuclei	GSE183852_Nuclei	TWCM-13-96	Female	IL18	-0.82978148646308814	match
GSE183852_Nuclei	GSE183852_Nuclei	TWCM-14-173	Female	CASP1	3.1003054677701023	match
GSE183852_Nuclei	GSE183852_Nuclei	TWCM-14-173	Female	CASP4	1.8490978534100178	match
GSE183852_Nuclei	GSE183852_Nuclei	TWCM-14-173	Female	GSDMD	1.4124787766239439	match
GSE183852_Nuclei	GSE183852_Nuclei	TWCM-14-173	Female	IL18	-1.7651460166433854	match
GSE183852_Nuclei	GSE183852_Nuclei	TWCM-LVAD2	Female	CASP1	1.8553084830727746	match
GSE183852_Nuclei	GSE183852_Nuclei	TWCM-LVAD2	Female	CASP4	1.5435819406961624	match
GSE183852_Nuclei	GSE183852_Nuclei	TWCM-LVAD2	Female	GSDMD	0.70595386277619721	match
GSE183852_Nuclei	GSE183852_Nuclei	TWCM-LVAD2	Female	IL18	-0.91975284954473446	match
GSE183852_Nuclei	GSE183852_Nuclei	TWCM-LVAD3	Male	CASP1	3.2179583292329075	match
GSE183852_Nuclei	GSE183852_Nuclei	TWCM-LVAD3	Male	CASP4	2.3755948562944438	match
GSE183852_Nuclei	GSE183852_Nuclei	TWCM-LVAD3	Male	GSDMD	2.4854107216390342	match
GSE183852_Nuclei	GSE183852_Nuclei	TWCM-LVAD3	Male	IL18	-1.3126593937968654	match
SCP1303	SCP1303	P1290	Male	CASP1	2.3667632611797047	match
SCP1303	SCP1303	P1290	Male	CASP4	1.3948424670069572	match
SCP1303	SCP1303	P1290	Male	GSDMD	2.3362260835107209	match
SCP1303	SCP1303	P1290	Male	IL18	-2.7842658019797772	match
SCP1303	SCP1303	P1300	Female	CASP1	3.6777043718592322	match
SCP1303	SCP1303	P1300	Female	CASP4	1.9344045899124911	match
SCP1303	SCP1303	P1300	Female	GSDMD	3.6642673150145706	match
SCP1303	SCP1303	P1300	Female	IL18	-2.2940383241434721	match
SCP1303	SCP1303	P1304	Female	CASP1	2.2729570581950935	match
SCP1303	SCP1303	P1304	Female	CASP4	1.7728279113108032	match
SCP1303	SCP1303	P1304	Female	GSDMD	1.42563920082288	match
SCP1303	SCP1303	P1304	Female	IL18	-2.4901529628945509	match
SCP1303	SCP1303	P1358	Male	CASP1	2.7588605846869454	match
SCP1303	SCP1303	P1358	Male	CASP4	3.2427159488221529	match
SCP1303	SCP1303	P1358	Male	GSDMD	3.7937344491559992	match
SCP1303	SCP1303	P1358	Male	IL18	-2.355441546277421	match
SCP1303	SCP1303	P1371	Male	CASP1	3.7296956077935479	match
SCP1303	SCP1303	P1371	Male	CASP4	1.9326225365470009	match
SCP1303	SCP1303	P1371	Male	GSDMD	3.1610820060515747	match
SCP1303	SCP1303	P1371	Male	IL18	-1.7712595058058145	match
SCP1303	SCP1303	P1422	Male	CASP1	2.679500492725118	match
SCP1303	SCP1303	P1422	Male	CASP4	2.7014121379855949	match
SCP1303	SCP1303	P1422	Male	GSDMD	2.7557326664981732	match
SCP1303	SCP1303	P1422	Male	IL18	-1.8044727488666941	match
SCP1303	SCP1303	P1425	Male	CASP1	3.175020501094119	match
SCP1303	SCP1303	P1425	Male	CASP4	1.7672966119533244	match
SCP1303	SCP1303	P1425	Male	GSDMD	3.5438751479125958	match
SCP1303	SCP1303	P1425	Male	IL18	0	tie
SCP1303	SCP1303	P1430	Male	CASP1	1.7771133226513967	match
SCP1303	SCP1303	P1430	Male	CASP4	1.8136009572233149	match
SCP1303	SCP1303	P1430	Male	GSDMD	2.2315994892477868	match
SCP1303	SCP1303	P1430	Male	IL18	0.26273560581203981	opposite
SCP1303	SCP1303	P1437	Female	CASP1	2.4491716519162363	match
SCP1303	SCP1303	P1437	Female	CASP4	1.5636025492911632	match
SCP1303	SCP1303	P1437	Female	GSDMD	3.5003073933782241	match
SCP1303	SCP1303	P1437	Female	IL18	-1.7550969562210255	match
SCP1303	SCP1303	P1447	Female	CASP1	2.5087117270811921	match
SCP1303	SCP1303	P1447	Female	CASP4	1.7741246415596423	match
SCP1303	SCP1303	P1447	Female	GSDMD	2.1927276288821176	match
SCP1303	SCP1303	P1447	Female	IL18	-2.6211159595009934	match
SCP1303	SCP1303	P1462	Male	CASP1	2.3977221620238081	match
SCP1303	SCP1303	P1462	Male	CASP4	2.0431387954627906	match
SCP1303	SCP1303	P1462	Male	GSDMD	3.4198819131759852	match
SCP1303	SCP1303	P1462	Male	IL18	-3.5567819457160432	match
SCP1303	SCP1303	P1472	Male	CASP1	1.4435841504662652	match
SCP1303	SCP1303	P1472	Male	CASP4	2.3018977917518759	match
SCP1303	SCP1303	P1472	Male	GSDMD	3.7531832180354154	match
SCP1303	SCP1303	P1472	Male	IL18	-2.3120078602370091	match
SCP1303	SCP1303	P1479	Male	CASP1	3.5818850518508478	match
SCP1303	SCP1303	P1479	Male	CASP4	2.416038262605122	match
SCP1303	SCP1303	P1479	Male	GSDMD	2.6321184231881638	match
SCP1303	SCP1303	P1479	Male	IL18	-1.7111836845435717	match
SCP1303	SCP1303	P1504	Male	CASP1	3.8730615995577473	match
SCP1303	SCP1303	P1504	Male	CASP4	2.8138480758625137	match
SCP1303	SCP1303	P1504	Male	GSDMD	-0.44615787397441808	opposite
SCP1303	SCP1303	P1504	Male	IL18	-0.59089549883501746	match
SCP1303	SCP1303	P1508	Female	CASP1	2.1904377601576814	match
SCP1303	SCP1303	P1508	Female	CASP4	4.5978047978125662	match
SCP1303	SCP1303	P1508	Female	GSDMD	2.4925886708810001	match
SCP1303	SCP1303	P1508	Female	IL18	-1.5632296614345904	match
SCP1303	SCP1303	P1510	Male	CASP1	2.8548040016722198	match
SCP1303	SCP1303	P1510	Male	CASP4	1.9056930105837795	match
SCP1303	SCP1303	P1510	Male	GSDMD	1.6980289282971919	match
SCP1303	SCP1303	P1510	Male	IL18	-2.6479522116576319	match
SCP1303	SCP1303	P1515	Female	CASP1	2.0360925611807543	match
SCP1303	SCP1303	P1515	Female	CASP4	1.5196479723065224	match
SCP1303	SCP1303	P1515	Female	GSDMD	1.6083964746785218	match
SCP1303	SCP1303	P1515	Female	IL18	-2.7591755664337394	match
SCP1303	SCP1303	P1516	Female	CASP1	1.1719705795955591	match
SCP1303	SCP1303	P1516	Female	CASP4	2.7264019817652945	match
SCP1303	SCP1303	P1516	Female	GSDMD	1.7777914761653342	match
SCP1303	SCP1303	P1516	Female	IL18	-0.91479365154667525	match
SCP1303	SCP1303	P1539	Female	CASP1	2.1123797025060522	match
SCP1303	SCP1303	P1539	Female	CASP4	1.7561657026251085	match
SCP1303	SCP1303	P1539	Female	GSDMD	2.03112881792857	match
SCP1303	SCP1303	P1539	Female	IL18	-1.7544222296878882	match
SCP1303	SCP1303	P1540	Female	CASP1	3.0448041985816778	match
SCP1303	SCP1303	P1540	Female	CASP4	1.2655943554602089	match
SCP1303	SCP1303	P1540	Female	GSDMD	1.4068418294694314	match
SCP1303	SCP1303	P1540	Female	IL18	-1.2080128490833428	match
SCP1303	SCP1303	P1547	Female	CASP1	2.8975983975081534	match
SCP1303	SCP1303	P1547	Female	CASP4	1.3173619610691034	match
SCP1303	SCP1303	P1547	Female	GSDMD	2.4885968696967211	match
SCP1303	SCP1303	P1547	Female	IL18	-1.9841332821470363	match
SCP1303	SCP1303	P1549	Male	CASP1	2.8059517341145193	match
SCP1303	SCP1303	P1549	Male	CASP4	1.7782268623647379	match
SCP1303	SCP1303	P1549	Male	GSDMD	3.1852136180730883	match
SCP1303	SCP1303	P1549	Male	IL18	1.0632763855642049	opposite
SCP1303	SCP1303	P1558	Female	CASP1	0.55162039882211289	match
SCP1303	SCP1303	P1558	Female	CASP4	1.2634607002973732	match
SCP1303	SCP1303	P1558	Female	GSDMD	4.2247950578478246	match
SCP1303	SCP1303	P1558	Female	IL18	-2.132325163715528	match
SCP1303	SCP1303	P1561	Male	CASP1	1.5755952058573213	match
SCP1303	SCP1303	P1561	Male	CASP4	2.4040362183372208	match
SCP1303	SCP1303	P1561	Male	GSDMD	2.816700139628102	match
SCP1303	SCP1303	P1561	Male	IL18	-2.1132257819581155	match
SCP1303	SCP1303	P1582	Female	CASP1	2.7103882203720677	match
SCP1303	SCP1303	P1582	Female	CASP4	2.2289015868858102	match
SCP1303	SCP1303	P1582	Female	GSDMD	3.4171414496341646	match
SCP1303	SCP1303	P1582	Female	IL18	-2.4292110779149745	match
SCP1303	SCP1303	P1600	Female	CASP1	2.5266353251801816	match
SCP1303	SCP1303	P1600	Female	CASP4	1.7265430226913567	match
SCP1303	SCP1303	P1600	Female	GSDMD	4.0362676209172967	match
SCP1303	SCP1303	P1600	Female	IL18	-1.5752531936832668	match
SCP1303	SCP1303	P1602	Male	CASP1	3.2411389768316754	match
SCP1303	SCP1303	P1602	Male	CASP4	1.6262672858692593	match
SCP1303	SCP1303	P1602	Male	GSDMD	2.2421356219277531	match
SCP1303	SCP1303	P1602	Male	IL18	-0.81531885317385466	match
SCP1303	SCP1303	P1603	Female	CASP1	2.3933012843386905	match
SCP1303	SCP1303	P1603	Female	CASP4	1.3657024582135024	match
SCP1303	SCP1303	P1603	Female	GSDMD	2.2516121841987671	match
SCP1303	SCP1303	P1603	Female	IL18	-2.1279120178064073	match
SCP1303	SCP1303	P1606	Female	CASP1	2.7838650288389175	match
SCP1303	SCP1303	P1606	Female	CASP4	4.2283700409599181	match
SCP1303	SCP1303	P1606	Female	GSDMD	0.72573625764110705	match
SCP1303	SCP1303	P1606	Female	IL18	-4.0057112469131733	match
SCP1303	SCP1303	P1610	Female	CASP1	2.7966431139332619	match
SCP1303	SCP1303	P1610	Female	CASP4	2.2667420912342378	match
SCP1303	SCP1303	P1610	Female	GSDMD	1.4840056124599386	match
SCP1303	SCP1303	P1610	Female	IL18	-1.9807494402045598	match
SCP1303	SCP1303	P1617	Male	CASP1	2.4788732310493207	match
SCP1303	SCP1303	P1617	Male	CASP4	1.920621369133789	match
SCP1303	SCP1303	P1617	Male	GSDMD	2.0715901690098768	match
SCP1303	SCP1303	P1617	Male	IL18	-3.3378437492582704	match
SCP1303	SCP1303	P1622	Male	CASP1	2.3247761468355348	match
SCP1303	SCP1303	P1622	Male	CASP4	1.5921623759371979	match
SCP1303	SCP1303	P1622	Male	GSDMD	3.3215641830932352	match
SCP1303	SCP1303	P1622	Male	IL18	-4.3913921111065273	match
SCP1303	SCP1303	P1630	Male	CASP1	3.7475747129701129	match
SCP1303	SCP1303	P1630	Male	CASP4	2.9692406530989146	match
SCP1303	SCP1303	P1630	Male	GSDMD	2.5529829625842289	match
SCP1303	SCP1303	P1630	Male	IL18	-3.4298158783330424	match
SCP1303	SCP1303	P1631	Male	CASP1	2.2538092452617073	match
SCP1303	SCP1303	P1631	Male	CASP4	2.919111311707824	match
SCP1303	SCP1303	P1631	Male	GSDMD	2.1721729709397541	match
SCP1303	SCP1303	P1631	Male	IL18	-2.4465855702954498	match
SCP1303	SCP1303	P1678	Male	CASP1	2.6750975474006906	match
SCP1303	SCP1303	P1678	Male	CASP4	3.1417992218217536	match
SCP1303	SCP1303	P1678	Male	GSDMD	2.3358928539037773	match
SCP1303	SCP1303	P1678	Male	IL18	-1.7740073779163694	match
SCP1303	SCP1303	P1685	Female	CASP1	2.3860599437166261	match
SCP1303	SCP1303	P1685	Female	CASP4	2.1172630882219696	match
SCP1303	SCP1303	P1685	Female	GSDMD	2.1558845673090619	match
SCP1303	SCP1303	P1685	Female	IL18	-3.3324753795136051	match
SCP1303	SCP1303	P1702	Male	CASP1	3.0693135644872678	match
SCP1303	SCP1303	P1702	Male	CASP4	2.7164823344402707	match
SCP1303	SCP1303	P1702	Male	GSDMD	2.2668050000430817	match
SCP1303	SCP1303	P1702	Male	IL18	-2.5452212371795255	match
SCP1303	SCP1303	P1707	Female	CASP1	2.9915841119425264	match
SCP1303	SCP1303	P1707	Female	CASP4	2.6556693815440506	match
SCP1303	SCP1303	P1707	Female	GSDMD	2.2419995449280363	match
SCP1303	SCP1303	P1707	Female	IL18	-2.6542139797358781	match
SCP1303	SCP1303	P1718	Male	CASP1	2.8777979568709102	match
SCP1303	SCP1303	P1718	Male	CASP4	2.8260405403395863	match
SCP1303	SCP1303	P1718	Male	GSDMD	3.7350253955770536	match
SCP1303	SCP1303	P1718	Male	IL18	-3.805886265476961	match
SCP1303	SCP1303	P1722	Male	CASP1	3.0825181791984226	match
SCP1303	SCP1303	P1722	Male	CASP4	2.3168798887741708	match
SCP1303	SCP1303	P1722	Male	GSDMD	2.3146493829180139	match
SCP1303	SCP1303	P1722	Male	IL18	-1.7475478649433203	match
SCP1303	SCP1303	P1726	Female	CASP1	1.4501480078839868	match
SCP1303	SCP1303	P1726	Female	CASP4	1.9887128954659339	match
SCP1303	SCP1303	P1726	Female	GSDMD	0.71830419444939553	match
SCP1303	SCP1303	P1726	Female	IL18	-0.79136066020131635	match
SCP1303	SCP1303	P1735	Male	CASP1	4.1047007580249897	match
SCP1303	SCP1303	P1735	Male	CASP4	2.3322636477427681	match
SCP1303	SCP1303	P1735	Male	GSDMD	1.4576087183563575	match
SCP1303	SCP1303	P1735	Male	IL18	-0.41275048261051106	match
