## Supplementary Data 1 for "*IL18* and pyroptosis-related genes show contrasting expression in human cardiac pericytes and endothelial cells": S_summary.tsv

cohort	sex	gene	N	median	k	n_nontie	ties	min	max	reading
SCP1303	Female	IL18	19	-2.1279120178064073	19	19	0	-4.0057112469131733	-0.79136066020131635	予測した向き
SCP1303	Female	CASP1	19	2.4491716519162363	19	19	0	0.55162039882211289	3.6777043718592322	予測した向き
SCP1303	Female	CASP4	19	1.7741246415596423	19	19	0	1.2634607002973732	4.5978047978125662	予測した向き
SCP1303	Female	GSDMD	19	2.1927276288821176	19	19	0	0.71830419444939553	4.2247950578478246	予測した向き
SCP1303	Male	IL18	23	-2.1132257819581155	20	22	1	-4.3913921111065273	1.0632763855642049	予測した向き
SCP1303	Male	CASP1	23	2.8059517341145193	23	23	0	1.4435841504662652	4.1047007580249897	予測した向き
SCP1303	Male	CASP4	23	2.3168798887741708	23	23	0	1.3948424670069572	3.2427159488221529	予測した向き
SCP1303	Male	GSDMD	23	2.5529829625842289	22	23	0	-0.44615787397441808	3.7937344491559992	予測した向き
GSE183852_Nuclei	Female	IL18	19	-0.87079050550695536	15	16	3	-2.4110205726228853	2.2151206760392808	予測した向き
GSE183852_Nuclei	Female	CASP1	19	3.0485322645156478	19	19	0	0.64577437939695681	5.9205938864861505	予測した向き
GSE183852_Nuclei	Female	CASP4	19	2.3396891956694414	19	19	0	1.5435819406961624	3.8512641296467023	予測した向き
GSE183852_Nuclei	Female	GSDMD	19	1.7260779327902571	19	19	0	0.70595386277619721	3.5816301669326012	予測した向き
GSE183852_Nuclei	Male	IL18	19	-1.7084333752874634	18	18	1	-3.2300658766104129	0	予測した向き
GSE183852_Nuclei	Male	CASP1	19	3.2179583292329075	19	19	0	1.0747210675677308	5.006198112323248	予測した向き
GSE183852_Nuclei	Male	CASP4	19	2.3755948562944438	19	19	0	1.5387424261904687	4.8164526444041407	予測した向き
GSE183852_Nuclei	Male	GSDMD	19	1.5609717350832781	19	19	0	0.92030462977824179	2.6945375261020597	予測した向き
Confirmation	Female	IL18	9	-1.9354663978118953	9	9	0	-4.0600189746719719	-0.47288656624007519	予測した向き
Confirmation	Female	CASP1	9	2.6860635623550104	9	9	0	0.9233499685846901	4.435456656949146	予測した向き
Confirmation	Female	CASP4	9	2.3926606680950946	9	9	0	1.8098939107452514	3.7031695713714301	予測した向き
Confirmation	Female	GSDMD	9	1.806194648818761	9	9	0	1.3089843031422594	2.9052460609224604	予測した向き
Confirmation	Male	IL18	13	-1.4424237941242191	13	13	0	-2.5702351703188917	-0.75088142415400938	予測した向き
Confirmation	Male	CASP1	13	3.4262953855963003	13	13	0	1.649460266591273	4.3535754714610224	予測した向き
Confirmation	Male	CASP4	13	2.4356477881305265	13	13	0	1.2950252260941078	3.3689023570370882	予測した向き
Confirmation	Male	GSDMD	13	1.7177699545712821	13	13	0	0.68434549324245797	2.5980434198143398	予測した向き
Confirmation_A	Female	IL18	8	-1.956347771214739	8	8	0	-4.0600189746719719	-0.73271240341887811	予測した向き
Confirmation_A	Female	CASP1	8	2.3871996074391992	8	8	0	0.9233499685846901	4.435456656949146	予測した向き
Confirmation_A	Female	CASP4	8	2.3834393408782928	8	8	0	1.8098939107452514	3.7031695713714301	予測した向き
Confirmation_A	Female	GSDMD	8	1.8317317387149914	8	8	0	1.3089843031422594	2.9052460609224604	予測した向き
Confirmation_A	Male	IL18	8	-1.4333555858340377	8	8	0	-2.2534699363600574	-0.75088142415400938	予測した向き
Confirmation_A	Male	CASP1	8	3.6669082477412998	8	8	0	2.6876611858475474	4.3535754714610224	予測した向き
Confirmation_A	Male	CASP4	8	2.7291473746723511	8	8	0	1.5340919611725203	3.3689023570370882	予測した向き
Confirmation_A	Male	GSDMD	8	1.6425579807588218	8	8	0	0.68434549324245797	2.5980434198143398	予測した向き
Confirmation_B	Female	IL18	1	-0.47288656624007519	1	1	0	-0.47288656624007519	-0.47288656624007519	少数のため読まない
Confirmation_B	Female	CASP1	1	3.0475031414844511	1	1	0	3.0475031414844511	3.0475031414844511	少数のため読まない
Confirmation_B	Female	CASP4	1	2.8160526732701205	1	1	0	2.8160526732701205	2.8160526732701205	少数のため読まない
Confirmation_B	Female	GSDMD	1	1.5486707944142921	1	1	0	1.5486707944142921	1.5486707944142921	少数のため読まない
Confirmation_B	Male	IL18	5	-1.4598719781768925	5	5	0	-2.5702351703188917	-0.82850602376415861	予測した向き
Confirmation_B	Male	CASP1	5	3.3004229457988998	5	5	0	1.649460266591273	3.5369868011685113	予測した向き
Confirmation_B	Male	CASP4	5	2.1263612655326836	5	5	0	1.2950252260941078	2.5436499277120799	予測した向き
Confirmation_B	Male	GSDMD	5	1.9341910332115546	5	5	0	1.3627048457225577	2.2767766472942856	予測した向き
