## Supplementary Data 1 for "*IL18* and pyroptosis-related genes show contrasting expression in human cardiac pericytes and endothelial cells": donor_region_class_depth_A.tsv

donor	region	analysis_class	modality	kit_10x	sample_identity	normal	disease_eligible	unresolved_replicate	nuclei	library_sum	median_total_count	median_detected_features	dataset
A61	AVN	EC	Multiome-RNA	Multiome-v1	HCAHeartST11350186	True	False	False	56	85081	969.0	684.5	A
A61	AVN	EC	Multiome-RNA	Multiome-v1	HCAHeartST11350193	True	False	False	141	313302	1559.0	1031.0	A
A61	AVN	EC	Multiome-RNA	Multiome-v1	HCAHeartST11350194	True	False	False	910	1161591	926.5	692.0	A
A61	AVN	EC	Multiome-RNA	Multiome-v1	HCAHeartST11350195	True	False	False	592	1316336	1810.0	1147.5	A
A61	AVN	EC	Multiome-RNA	Multiome-v1	HCAHeartST11350196	True	False	False	94	372603	2664.5	1640.5	A
A61	AVN	PC	Multiome-RNA	Multiome-v1	HCAHeartST11350186	True	False	False	38	50191	1280.0	847.5	A
A61	AVN	PC	Multiome-RNA	Multiome-v1	HCAHeartST11350193	True	False	False	50	94723	1662.5	1102.5	A
A61	AVN	PC	Multiome-RNA	Multiome-v1	HCAHeartST11350194	True	False	False	531	516884	849.0	631.0	A
A61	AVN	PC	Multiome-RNA	Multiome-v1	HCAHeartST11350195	True	False	False	293	610743	1718.0	1083.0	A
A61	AVN	PC	Multiome-RNA	Multiome-v1	HCAHeartST11350196	True	False	False	22	61969	2458.0	1520.5	A
A61	SAN	EC	Multiome-RNA	Multiome-v1	HCAHeartST11350192	True	False	False	320	650537	1666.0	1063.5	A
A61	SAN	EC	Multiome-RNA	Multiome-v1	HCAHeartST11350197	True	False	False	178	633263	2919.0	1686.0	A
A61	SAN	EC	Multiome-RNA	Multiome-v1	HCAHeartST11350198	True	False	False	151	397672	2152.0	1388.0	A
A61	SAN	PC	Multiome-RNA	Multiome-v1	HCAHeartST11350192	True	False	False	125	244175	1624.0	1078.0	A
A61	SAN	PC	Multiome-RNA	Multiome-v1	HCAHeartST11350197	True	False	False	59	191320	2975.0	1711.0	A
A61	SAN	PC	Multiome-RNA	Multiome-v1	HCAHeartST11350198	True	False	False	46	119461	2336.5	1539.0	A
AH1	AVN	EC	Multiome-RNA	Multiome-v1	HCAHeartST10773171	True	False	False	4	18505	5182.0	1602.0	A
AH1	AVN	PC	Multiome-RNA	Multiome-v1	HCAHeartST10773171	True	False	False	3	15458	5419.0	1949.0	A
AH1	LV	EC	Multiome-RNA	Multiome-v1	HCAHeartST10773165	True	False	False	187	331336	1557.0	1098.0	A
AH1	LV	EC	Multiome-RNA	Multiome-v1	HCAHeartST10773166	True	False	False	440	497390	964.5	721.0	A
AH1	LV	EC	Multiome-RNA	Multiome-v1	HCAHeartST11064574	True	False	False	95	159474	1322.0	871.0	A
AH1	LV	EC	Multiome-RNA	Multiome-v1	HCAHeartST11064575	True	False	False	499	631252	1041.0	751.0	A
AH1	LV	PC	Multiome-RNA	Multiome-v1	HCAHeartST10773165	True	False	False	191	321043	1608.0	1077.0	A
AH1	LV	PC	Multiome-RNA	Multiome-v1	HCAHeartST10773166	True	False	False	333	347209	979.0	709.0	A
AH1	LV	PC	Multiome-RNA	Multiome-v1	HCAHeartST11064574	True	False	False	146	244803	1433.0	913.5	A
AH1	LV	PC	Multiome-RNA	Multiome-v1	HCAHeartST11064575	True	False	False	731	997467	1292.0	879.0	A
AH1	RA	EC	Multiome-RNA	Multiome-v1	HCAHeartST10773169	True	False	False	85	333444	3337.0	1808.0	A
AH1	RA	PC	Multiome-RNA	Multiome-v1	HCAHeartST10773169	True	False	False	59	221073	3464.0	1982.0	A
AH1	RV	EC	Multiome-RNA	Multiome-v1	HCAHeartST10773167	True	False	False	262	586746	1862.0	1216.5	A
AH1	RV	EC	Multiome-RNA	Multiome-v1	HCAHeartST10773168	True	False	False	464	809286	1317.5	925.0	A
AH1	RV	PC	Multiome-RNA	Multiome-v1	HCAHeartST10773167	True	False	False	200	310985	1396.0	950.0	A
AH1	RV	PC	Multiome-RNA	Multiome-v1	HCAHeartST10773168	True	False	False	421	486156	1020.0	744.0	A
AH1	SAN	EC	Multiome-RNA	Multiome-v1	HCAHeartST10773170	True	False	False	373	918846	2044.0	1282.0	A
AH1	SAN	EC	Multiome-RNA	Multiome-v1	HCAHeartST13168796	True	False	False	323	588597	1352.0	923.0	A
AH1	SAN	PC	Multiome-RNA	Multiome-v1	HCAHeartST10773170	True	False	False	159	324890	1987.0	1268.0	A
AH1	SAN	PC	Multiome-RNA	Multiome-v1	HCAHeartST13168796	True	False	False	223	393416	1565.0	1073.0	A
AH1	SP	EC	Multiome-RNA	Multiome-v1	HCAHeartST11064576	True	False	False	120	191635	1374.5	954.0	A
AH1	SP	EC	Multiome-RNA	Multiome-v1	HCAHeartST11064577	True	False	False	1606	2139019	1094.0	787.5	A
AH1	SP	PC	Multiome-RNA	Multiome-v1	HCAHeartST11064576	True	False	False	167	277840	1565.0	1032.0	A
AH1	SP	PC	Multiome-RNA	Multiome-v1	HCAHeartST11064577	True	False	False	1557	2027694	1203.0	827.0	A
AH2	AVN	EC	Multiome-RNA	Multiome-v1	HCAHeartST13180618	True	False	False	656	1590299	1869.5	1143.0	A
AH2	AVN	EC	Multiome-RNA	Multiome-v1	HCAHeartST13180619	True	False	False	580	1456228	1919.5	1174.0	A
AH2	AVN	PC	Multiome-RNA	Multiome-v1	HCAHeartST13180618	True	False	False	331	783018	2070.0	1170.0	A
AH2	AVN	PC	Multiome-RNA	Multiome-v1	HCAHeartST13180619	True	False	False	282	644216	1978.5	1140.5	A
AH2	SAN	EC	Multiome-RNA	Multiome-v1	HCAHeartST13180615	True	False	False	589	1721007	2344.0	1472.0	A
AH2	SAN	EC	Multiome-RNA	Multiome-v1	HCAHeartST13180616	True	False	False	479	1572164	2557.0	1555.0	A
AH2	SAN	EC	Multiome-RNA	Multiome-v1	HCAHeartST13180617	True	False	False	592	1985088	2635.5	1606.5	A
AH2	SAN	PC	Multiome-RNA	Multiome-v1	HCAHeartST13180615	True	False	False	239	824545	2893.0	1701.0	A
AH2	SAN	PC	Multiome-RNA	Multiome-v1	HCAHeartST13180616	True	False	False	185	653349	3191.0	1794.0	A
AH2	SAN	PC	Multiome-RNA	Multiome-v1	HCAHeartST13180617	True	False	False	246	826362	2799.0	1590.5	A
AV10	SAN	EC	Multiome-RNA	Multiome-v1	HCAHeartST13146201	True	False	False	22	99358	3121.0	1746.0	A
AV10	SAN	EC	Multiome-RNA	Multiome-v1	HCAHeartST13146202	True	False	False	146	281492	1537.0	978.5	A
AV10	SAN	EC	Multiome-RNA	Multiome-v1	HCAHeartST13146203	True	False	False	96	174036	1485.5	996.5	A
AV10	SAN	PC	Multiome-RNA	Multiome-v1	HCAHeartST13146201	True	False	False	8	24237	3003.0	1693.0	A
AV10	SAN	PC	Multiome-RNA	Multiome-v1	HCAHeartST13146202	True	False	False	100	222556	1761.5	1107.5	A
AV10	SAN	PC	Multiome-RNA	Multiome-v1	HCAHeartST13146203	True	False	False	82	213185	2152.5	1320.5	A
AV13	AVN	EC	Multiome-RNA	Multiome-v1	HCAHeartST13189996	True	False	False	797	1088484	1088.0	750.0	A
AV13	AVN	EC	Multiome-RNA	Multiome-v1	HCAHeartST13189997	True	False	False	559	911618	1183.0	780.0	A
AV13	AVN	PC	Multiome-RNA	Multiome-v1	HCAHeartST13189996	True	False	False	413	532568	1103.0	768.0	A
AV13	AVN	PC	Multiome-RNA	Multiome-v1	HCAHeartST13189997	True	False	False	284	426374	1228.5	831.0	A
AV13	SAN	EC	Multiome-RNA	Multiome-v1	HCAHeartST13189995	True	False	False	7	12390	1215.0	860.0	A
AV13	SAN	PC	Multiome-RNA	Multiome-v1	HCAHeartST13189995	True	False	False	46	38830	787.5	532.5	A
AV14	SAN	EC	Multiome-RNA	Multiome-v1	HCAHeartST13146204	True	False	False	376	720056	1401.0	919.5	A
AV14	SAN	EC	Multiome-RNA	Multiome-v1	HCAHeartST13146205	True	False	False	370	705622	1456.5	955.5	A
AV14	SAN	EC	Multiome-RNA	Multiome-v1	HCAHeartST13146206	True	False	False	324	677637	1581.0	1005.5	A
AV14	SAN	PC	Multiome-RNA	Multiome-v1	HCAHeartST13146204	True	False	False	352	643283	1467.5	991.5	A
AV14	SAN	PC	Multiome-RNA	Multiome-v1	HCAHeartST13146205	True	False	False	346	716634	1656.5	1081.5	A
AV14	SAN	PC	Multiome-RNA	Multiome-v1	HCAHeartST13146206	True	False	False	285	569490	1719.0	1106.0	A
AV3	SAN	EC	Multiome-RNA	Multiome-v1	HCAHeartST13146207	True	False	False	243	910758	3212.0	1535.0	A
AV3	SAN	EC	Multiome-RNA	Multiome-v1	HCAHeartST13146208	True	False	False	155	700894	3981.0	1748.0	A
AV3	SAN	PC	Multiome-RNA	Multiome-v1	HCAHeartST13146207	True	False	False	124	353837	2249.0	1297.5	A
AV3	SAN	PC	Multiome-RNA	Multiome-v1	HCAHeartST13146208	True	False	False	61	213209	3009.0	1667.0	A
D1	AX	EC	snRNA	3prime-v2	HCAHeart7964513	True	False	False	818	783574	895.0	573.0	A
D1	AX	PC	snRNA	3prime-v2	HCAHeart7964513	True	False	False	544	508876	880.0	436.0	A
D1	LA	EC	snRNA	3prime-v2	HCAHeart7698017	True	False	False	25	17620	690.0	488.0	A
D1	LA	PC	snRNA	3prime-v2	HCAHeart7698017	True	False	False	164	111718	608.5	338.5	A
D1	LV	EC	snRNA	3prime-v2	HCAHeart7664652	True	False	False	96	101513	1021.5	700.0	A
D1	LV	EC	snRNA	3prime-v2	HCAHeart7698015	True	False	False	151	120449	741.0	488.0	A
D1	LV	PC	snRNA	3prime-v2	HCAHeart7664652	True	False	False	647	703211	1040.0	577.0	A
D1	LV	PC	snRNA	3prime-v2	HCAHeart7698015	True	False	False	314	237802	703.0	324.0	A
D1	RV	EC	snRNA	3prime-v2	HCAHeart7698016	True	False	False	74	59919	750.5	523.0	A
D1	RV	PC	snRNA	3prime-v2	HCAHeart7698016	True	False	False	474	385916	731.5	342.0	A
D11	AX	EC	snRNA	3prime-v3	HCAHeart8287128	True	False	False	254	339537	1139.0	752.0	A
D11	AX	PC	snRNA	3prime-v3	HCAHeart8287128	True	False	False	300	379436	1150.0	732.0	A
D11	LA	EC	snRNA	3prime-v3	HCAHeart8287123	True	False	False	72	53501	699.0	438.0	A
D11	LA	PC	snRNA	3prime-v3	HCAHeart8287123	True	False	False	56	52097	860.0	462.0	A
D11	LV	EC	snRNA	3prime-v3	HCAHeart8287124	True	False	False	30	30537	1033.5	638.5	A
D11	LV	PC	snRNA	3prime-v3	HCAHeart8287124	True	False	False	45	46853	998.0	549.0	A
D11	RA	EC	snRNA	3prime-v3	HCAHeart8287125	True	False	False	20	20585	936.0	549.5	A
D11	RA	PC	snRNA	3prime-v3	HCAHeart8287125	True	False	False	7	5539	831.0	491.0	A
D11	RV	EC	snRNA	3prime-v3	HCAHeart8287126	True	False	False	306	381022	1109.0	740.5	A
D11	RV	PC	snRNA	3prime-v3	HCAHeart8287126	True	False	False	550	578662	966.5	598.5	A
D11	SP	EC	snRNA	3prime-v3	HCAHeart8287127	True	False	False	333	356761	932.0	646.0	A
D11	SP	PC	snRNA	3prime-v3	HCAHeart8287127	True	False	False	357	402810	1062.0	659.0	A
D2	AX	EC	snRNA	3prime-v2	HCAHeart7702881	True	False	False	365	346424	840.0	606.0	A
D2	AX	EC	snRNA	3prime-v2	HCAHeart7702882	True	False	False	317	267383	764.0	552.0	A
D2	AX	PC	snRNA	3prime-v2	HCAHeart7702881	True	False	False	854	778806	861.0	490.5	A
D2	AX	PC	snRNA	3prime-v2	HCAHeart7702882	True	False	False	793	697490	800.0	453.0	A
D2	LA	EC	snRNA	3prime-v2	HCAHeart7702876	True	False	False	192	143243	704.5	516.5	A
D2	LA	EC	snRNA	3prime-v2	HCAHeart7702877	True	False	False	199	149071	693.0	520.0	A
D2	LA	PC	snRNA	3prime-v2	HCAHeart7702876	True	False	False	641	655716	938.0	522.0	A
D2	LA	PC	snRNA	3prime-v2	HCAHeart7702877	True	False	False	620	646738	959.0	539.0	A
D2	LV	EC	snRNA	3prime-v2	HCAHeart7664653	True	False	False	156	144198	844.0	613.5	A
D2	LV	EC	snRNA	3prime-v2	HCAHeart7702873	True	False	False	174	117357	632.5	474.0	A
D2	LV	PC	snRNA	3prime-v2	HCAHeart7664653	True	False	False	1322	1459683	986.0	560.0	A
D2	LV	PC	snRNA	3prime-v2	HCAHeart7702873	True	False	False	722	588048	745.0	394.0	A
D2	RA	EC	snRNA	3prime-v2	HCAHeart7702878	True	False	False	253	226083	780.0	562.0	A
D2	RA	EC	snRNA	3prime-v2	HCAHeart7702879	True	False	False	278	242710	800.0	586.5	A
D2	RA	PC	snRNA	3prime-v2	HCAHeart7702878	True	False	False	112	109031	915.0	586.5	A
D2	RA	PC	snRNA	3prime-v2	HCAHeart7702879	True	False	False	145	148276	936.0	590.0	A
D2	RV	EC	snRNA	3prime-v2	HCAHeart7702874	True	False	False	145	111159	703.0	529.0	A
D2	RV	EC	snRNA	3prime-v2	HCAHeart7702875	True	False	False	177	130960	685.0	517.0	A
D2	RV	PC	snRNA	3prime-v2	HCAHeart7702874	True	False	False	696	626411	831.0	491.0	A
D2	RV	PC	snRNA	3prime-v2	HCAHeart7702875	True	False	False	701	662437	877.0	511.0	A
D2	SP	EC	snRNA	3prime-v2	HCAHeart7656539	True	False	False	65	45192	608.0	468.0	A
D2	SP	EC	snRNA	3prime-v2	HCAHeart7702880	True	False	False	214	183360	768.5	559.5	A
D2	SP	PC	snRNA	3prime-v2	HCAHeart7656539	True	False	False	327	245868	671.0	414.0	A
D2	SP	PC	snRNA	3prime-v2	HCAHeart7702880	True	False	False	380	306709	730.5	435.0	A
D3	AX	EC	snRNA	3prime-v2	HCAHeart7829977	True	False	False	148	121142	748.0	569.0	A
D3	AX	PC	snRNA	3prime-v2	HCAHeart7829977	True	False	False	1015	802099	741.0	469.0	A
D3	LA	EC	snRNA	3prime-v2	HCAHeart7985088	True	False	False	81	72743	720.0	528.0	A
D3	LA	PC	snRNA	3prime-v2	HCAHeart7985088	True	False	False	167	128635	702.0	433.0	A
D3	LV	EC	Multiome-RNA	Multiome-v1	HCAHeart9508627	True	False	False	156	172223	995.5	751.0	A
D3	LV	EC	snRNA	3prime-v2	HCAHeart7664654	True	False	False	302	290120	850.5	645.5	A
D3	LV	EC	snRNA	3prime-v2	HCAHeart7757636	True	False	False	1	1040	1040.0	770.0	A
D3	LV	EC	snRNA	3prime-v2	HCAHeart7985086	True	False	False	159	119269	620.0	460.0	A
D3	LV	PC	Multiome-RNA	Multiome-v1	HCAHeart9508627	True	False	False	351	448413	1208.0	834.0	A
D3	LV	PC	snRNA	3prime-v2	HCAHeart7664654	True	False	False	715	997147	1251.0	677.0	A
D3	LV	PC	snRNA	3prime-v2	HCAHeart7985086	True	False	False	268	208496	703.5	412.5	A
D3	RA	EC	snRNA	3prime-v2	HCAHeart7829976	True	False	False	147	110099	680.0	533.0	A
D3	RA	EC	snRNA	3prime-v2	HCAHeart7985089	True	False	False	29	22730	648.0	494.0	A
D3	RA	PC	snRNA	3prime-v2	HCAHeart7829976	True	False	False	216	165782	706.0	505.5	A
D3	RA	PC	snRNA	3prime-v2	HCAHeart7985089	True	False	False	58	39967	644.0	442.5	A
D3	RV	EC	snRNA	3prime-v2	HCAHeart7757637	True	False	False	2	1438	719.0	543.5	A
D3	RV	EC	snRNA	3prime-v2	HCAHeart7985087	True	False	False	31	22414	647.0	486.0	A
D3	RV	PC	snRNA	3prime-v2	HCAHeart7985087	True	False	False	146	98394	616.5	415.0	A
D3	SP	EC	snRNA	3prime-v2	HCAHeart7757639	True	False	False	117	82284	624.0	481.0	A
D3	SP	PC	snRNA	3prime-v2	HCAHeart7757639	True	False	False	245	167359	648.0	412.0	A
D4	AX	EC	snRNA	3prime-v2	HCAHeart7833855	True	False	False	641	465480	689.0	460.0	A
D4	AX	PC	snRNA	3prime-v2	HCAHeart7833855	True	False	False	845	652531	720.0	399.0	A
D4	LA	EC	snRNA	3prime-v2	HCAHeart7833852	True	False	False	106	81545	711.5	492.5	A
D4	LA	PC	snRNA	3prime-v2	HCAHeart7833852	True	False	False	984	900411	861.0	453.0	A
D4	LV	EC	snRNA	3prime-v2	HCAHeart7829978	True	False	False	223	165474	686.0	488.0	A
D4	LV	PC	snRNA	3prime-v2	HCAHeart7829978	True	False	False	734	650594	809.5	473.0	A
D4	RA	EC	snRNA	3prime-v2	HCAHeart7833853	True	False	False	292	235945	757.0	520.5	A
D4	RA	PC	snRNA	3prime-v2	HCAHeart7833853	True	False	False	160	148552	853.0	515.5	A
D4	RV	EC	snRNA	3prime-v2	HCAHeart7829979	True	False	False	121	83312	629.0	449.0	A
D4	RV	PC	snRNA	3prime-v2	HCAHeart7829979	True	False	False	501	433562	755.0	434.0	A
D4	SP	EC	snRNA	3prime-v2	HCAHeart7833854	True	False	False	240	183855	674.0	475.5	A
D4	SP	PC	snRNA	3prime-v2	HCAHeart7833854	True	False	False	917	782317	772.0	438.0	A
D5	AX	EC	snRNA	3prime-v2	HCAHeart7836684	True	False	False	140	94126	621.0	449.0	A
D5	AX	PC	snRNA	3prime-v2	HCAHeart7836684	True	False	False	451	312606	643.0	373.0	A
D5	LA	EC	snRNA	3prime-v2	HCAHeart7836681	True	False	False	39	26231	582.0	425.0	A
D5	LA	PC	snRNA	3prime-v2	HCAHeart7836681	True	False	False	383	248199	602.0	344.0	A
D5	LV	EC	snRNA	3prime-v2	HCAHeart7835148	True	False	False	185	141172	692.0	511.0	A
D5	LV	PC	snRNA	3prime-v2	HCAHeart7835148	True	False	False	460	401062	760.0	466.5	A
D5	RA	EC	snRNA	3prime-v2	HCAHeart7836682	True	False	False	127	96368	659.0	468.0	A
D5	RA	PC	snRNA	3prime-v2	HCAHeart7836682	True	False	False	62	40458	612.0	391.5	A
D5	RV	EC	snRNA	3prime-v2	HCAHeart7835149	True	False	False	45	35823	753.0	558.0	A
D5	RV	PC	snRNA	3prime-v2	HCAHeart7835149	True	False	False	794	662744	798.0	474.0	A
D5	SP	EC	snRNA	3prime-v2	HCAHeart7836683	True	False	False	68	40025	569.0	439.0	A
D5	SP	PC	snRNA	3prime-v2	HCAHeart7836683	True	False	False	342	241787	657.5	393.5	A
D6	AX	EC	snRNA	3prime-v2	HCAHeart7888927	True	False	False	262	261030	914.0	667.5	A
D6	AX	PC	snRNA	3prime-v2	HCAHeart7888927	True	False	False	385	456821	1102.0	690.0	A
D6	LA	EC	snRNA	3prime-v2	HCAHeart7880862	True	False	False	113	77464	616.0	447.0	A
D6	LA	PC	snRNA	3prime-v2	HCAHeart7880862	True	False	False	230	178843	725.0	404.5	A
D6	LV	EC	snRNA	3prime-v2	HCAHeart7880860	True	False	False	135	105019	712.0	542.0	A
D6	LV	PC	snRNA	3prime-v2	HCAHeart7880860	True	False	False	71	71794	886.0	583.0	A
D6	RA	EC	snRNA	3prime-v2	HCAHeart7880863	True	False	False	113	105478	882.0	624.0	A
D6	RA	PC	snRNA	3prime-v2	HCAHeart7880863	True	False	False	19	27753	1463.0	884.0	A
D6	RV	EC	snRNA	3prime-v2	HCAHeart7880861	True	False	False	149	113852	713.0	516.0	A
D6	RV	PC	snRNA	3prime-v2	HCAHeart7880861	True	False	False	115	126767	996.0	618.0	A
D6	SP	EC	snRNA	3prime-v2	HCAHeart7888926	True	False	False	307	236508	703.0	515.0	A
D6	SP	PC	snRNA	3prime-v2	HCAHeart7888926	True	False	False	214	237994	1000.5	656.0	A
D7	AX	EC	snRNA	3prime-v2	HCAHeart7888925	True	False	False	140	95751	609.0	446.0	A
D7	AX	PC	snRNA	3prime-v2	HCAHeart7888925	True	False	False	176	111028	603.0	383.0	A
D7	LA	EC	snRNA	3prime-v2	HCAHeart7888929	True	False	False	372	318746	811.0	597.0	A
D7	LA	PC	snRNA	3prime-v2	HCAHeart7888929	True	False	False	251	252794	901.0	612.0	A
D7	LV	EC	Multiome-RNA	Multiome-v1	HCAHeart9508629	True	False	False	1465	1846166	1015.0	740.0	A
D7	LV	EC	snRNA	3prime-v2	HCAHeart7888922	True	False	False	181	114034	580.0	422.0	A
D7	LV	PC	Multiome-RNA	Multiome-v1	HCAHeart9508629	True	False	False	965	1104453	982.0	690.0	A
D7	LV	PC	snRNA	3prime-v2	HCAHeart7888922	True	False	False	131	77962	564.0	353.0	A
D7	RA	EC	Multiome-RNA	Multiome-v1	HCAHeart9508628	True	False	False	1138	1282126	971.5	691.0	A
D7	RA	EC	snRNA	3prime-v2	HCAHeart7888923	True	False	False	120	76509	593.0	418.0	A
D7	RA	PC	Multiome-RNA	Multiome-v1	HCAHeart9508628	True	False	False	215	204434	824.0	585.0	A
D7	RA	PC	snRNA	3prime-v2	HCAHeart7888923	True	False	False	14	8792	607.5	389.0	A
D7	RV	EC	snRNA	3prime-v2	HCAHeart7888928	True	False	False	390	361907	831.0	615.5	A
D7	RV	PC	snRNA	3prime-v2	HCAHeart7888928	True	False	False	395	438297	1027.0	682.0	A
D7	SP	EC	snRNA	3prime-v2	HCAHeart7888924	True	False	False	148	98193	599.0	443.5	A
D7	SP	PC	snRNA	3prime-v2	HCAHeart7888924	True	False	False	216	133517	582.0	354.0	A
D8	AX	EC	Multiome-RNA	Multiome-v1	HCAHeart9845432	True	False	False	680	2345381	2945.5	1563.0	A
D8	AX	PC	Multiome-RNA	Multiome-v1	HCAHeart9845432	True	False	False	321	1558029	3803.0	1800.0	A
D8	LA	EC	Multiome-RNA	Multiome-v1	HCAHeart9845433	True	False	False	198	800971	2491.0	1289.0	A
D8	LA	PC	Multiome-RNA	Multiome-v1	HCAHeart9845433	True	False	False	276	837989	2481.0	1306.5	A
D8	LV	EC	Multiome-RNA	Multiome-v1	HCAHeart9845431	True	False	False	733	1649165	1887.0	1174.0	A
D8	LV	PC	Multiome-RNA	Multiome-v1	HCAHeart9845431	True	False	False	630	1581847	2254.0	1287.0	A
D8	RA	EC	Multiome-RNA	Multiome-v1	HCAHeart9845436	True	False	False	535	1823641	2495.0	1278.0	A
D8	RA	PC	Multiome-RNA	Multiome-v1	HCAHeart9845436	True	False	False	212	640509	2746.5	1396.5	A
D8	RV	EC	Multiome-RNA	Multiome-v1	HCAHeart9845434	True	False	False	824	3233531	3318.5	1678.0	A
D8	RV	PC	Multiome-RNA	Multiome-v1	HCAHeart9845434	True	False	False	289	1177458	3451.0	1736.0	A
D8	SP	EC	Multiome-RNA	Multiome-v1	HCAHeart9845435	True	False	False	892	3579607	3552.5	1856.0	A
D8	SP	PC	Multiome-RNA	Multiome-v1	HCAHeart9845435	True	False	False	282	1169698	3964.0	2006.5	A
H2	AX	EC	snRNA	3prime-v3	H0026_apex	True	False	False	629	681833	1019.0	723.0	A
H2	AX	PC	snRNA	3prime-v3	H0026_apex	True	False	False	879	1328848	1468.0	870.0	A
H2	LA	EC	snRNA	3prime-v3	H0026_LA	True	False	False	278	605903	1987.0	1226.5	A
H2	LA	PC	snRNA	3prime-v3	H0026_LA	True	False	False	473	1354708	2761.0	1465.0	A
H2	LV	EC	snRNA	3prime-v3	H0026_LV	True	False	False	690	497063	638.0	510.5	A
H2	LV	PC	snRNA	3prime-v3	H0026_LV	True	False	False	1454	1218148	750.0	535.0	A
H2	RA	EC	snRNA	3prime-v3	H0026_RA	True	False	False	104	155552	1387.0	916.0	A
H2	RA	PC	snRNA	3prime-v3	H0026_RA	True	False	False	128	281275	2073.5	1194.5	A
H2	RV	EC	snRNA	3prime-v3	H0026_RV	True	False	False	236	202215	767.5	595.0	A
H2	RV	PC	snRNA	3prime-v3	H0026_RV	True	False	False	1001	1185206	1136.0	708.0	A
H2	SP	EC	snRNA	3prime-v3	H0026_septum2	True	False	False	247	275828	1050.0	761.0	A
H2	SP	PC	snRNA	3prime-v3	H0026_septum2	True	False	False	830	1514576	1673.5	988.0	A
H3	AX	EC	snRNA	3prime-v3	H0025_apex	True	False	False	107	129029	1069.0	753.0	A
H3	AX	PC	snRNA	3prime-v3	H0025_apex	True	False	False	673	1190561	1695.0	1018.0	A
H3	LA	EC	snRNA	3prime-v3	H0025_LA	True	False	False	505	572040	978.0	710.0	A
H3	LA	PC	snRNA	3prime-v3	H0025_LA	True	False	False	1753	2923320	1587.0	978.0	A
H3	LV	EC	snRNA	3prime-v3	H0025_LV	True	False	False	841	748200	783.0	565.0	A
H3	LV	PC	snRNA	3prime-v3	H0025_LV	True	False	False	2335	3275626	1344.0	821.0	A
H3	RA	EC	snRNA	3prime-v3	H0025_RA	True	False	False	177	283984	1511.0	959.0	A
H3	RA	PC	snRNA	3prime-v3	H0025_RA	True	False	False	385	902973	2291.0	1333.0	A
H3	RV	EC	snRNA	3prime-v3	H0025_RV	True	False	False	210	171599	739.0	558.5	A
H3	RV	PC	snRNA	3prime-v3	H0025_RV	True	False	False	824	1061315	1036.5	666.0	A
H3	SP	EC	snRNA	3prime-v3	H0025_septum	True	False	False	100	69861	643.0	502.5	A
H3	SP	PC	snRNA	3prime-v3	H0025_septum	True	False	False	928	726720	700.0	490.0	A
H4	AX	EC	snRNA	3prime-v3	H0037_Apex	True	False	False	185	183784	943.0	684.0	A
H4	AX	PC	snRNA	3prime-v3	H0037_Apex	True	False	False	1279	1955938	1496.0	913.0	A
H4	LA	EC	snRNA	3prime-v3	H0037_LA	True	False	False	281	527138	1645.0	1053.0	A
H4	LA	PC	snRNA	3prime-v3	H0037_LA	True	False	False	398	937775	2236.5	1282.0	A
H4	LV	EC	snRNA	3prime-v3	H0037_LV	True	False	False	429	397930	818.0	590.0	A
H4	LV	PC	snRNA	3prime-v3	H0037_LV	True	False	False	2602	4029951	1472.5	860.0	A
H4	RA	EC	snRNA	3prime-v3	H0037_RA	True	False	False	198	389401	1772.0	1101.5	A
H4	RA	PC	snRNA	3prime-v3	H0037_RA	True	False	False	614	1529932	2451.0	1356.5	A
H4	RV	EC	snRNA	3prime-v3	H0037_RV	True	False	False	212	215821	926.0	644.0	A
H4	RV	PC	snRNA	3prime-v3	H0037_RV	True	False	False	1059	1587712	1485.0	894.0	A
H4	SP	EC	snRNA	3prime-v3	H0037_septum	True	False	False	203	141458	655.0	493.0	A
H4	SP	PC	snRNA	3prime-v3	H0037_septum	True	False	False	979	774067	720.0	495.0	A
H5	AX	EC	snRNA	3prime-v3	H0015_apex	True	False	False	562	462411	760.5	590.0	A
H5	AX	PC	snRNA	3prime-v3	H0015_apex	True	False	False	1353	1472259	1063.0	666.0	A
H5	LA	EC	snRNA	3prime-v3	H0015_LA	True	False	False	275	403470	1343.0	955.0	A
H5	LA	PC	snRNA	3prime-v3	H0015_LA	True	False	False	489	896635	1755.0	1081.0	A
H5	LV	EC	snRNA	3prime-v3	H0015_LV	True	False	False	398	357323	815.0	602.0	A
H5	LV	PC	snRNA	3prime-v3	H0015_LV	True	False	False	1800	2560704	1389.5	826.0	A
H5	RA	EC	snRNA	3prime-v3	H0015_RA	True	False	False	224	442225	1753.0	1133.0	A
H5	RA	PC	snRNA	3prime-v3	H0015_RA	True	False	False	151	391150	2341.0	1411.0	A
H5	RV	EC	snRNA	3prime-v3	H0015_RV	True	False	False	195	167046	752.0	580.0	A
H5	RV	PC	snRNA	3prime-v3	H0015_RV	True	False	False	1164	1227374	1025.5	698.0	A
H5	SP	EC	snRNA	3prime-v3	H0015_septum	True	False	False	761	723225	843.0	620.0	A
H5	SP	PC	snRNA	3prime-v3	H0015_septum	True	False	False	1484	2122495	1402.5	843.5	A
H6	AX	EC	snRNA	3prime-v3	H0020_apex	True	False	False	153	175632	1060.0	746.0	A
H6	AX	PC	snRNA	3prime-v3	H0020_apex	True	False	False	822	1481485	1744.5	1036.5	A
H6	LA	EC	snRNA	3prime-v3	H0020_LA	True	False	False	190	190436	906.0	625.0	A
H6	LA	PC	snRNA	3prime-v3	H0020_LA	True	False	False	257	365749	1405.0	796.0	A
H6	LV	EC	snRNA	3prime-v3	H0020_LV	True	False	False	339	281789	751.0	556.0	A
H6	LV	PC	snRNA	3prime-v3	H0020_LV	True	False	False	1637	2077099	1212.0	747.0	A
H6	RA	EC	snRNA	3prime-v3	H0020_RA	True	False	False	51	114618	1582.0	1031.0	A
H6	RA	PC	snRNA	3prime-v3	H0020_RA	True	False	False	154	383340	2425.5	1386.5	A
H6	RV	EC	snRNA	3prime-v3	H0020_RV	True	False	False	89	102250	964.0	682.0	A
H6	RV	PC	snRNA	3prime-v3	H0020_RV	True	False	False	286	551623	1912.5	1090.0	A
H6	SP	EC	snRNA	3prime-v3	H0020_septum	True	False	False	218	303980	1132.5	798.0	A
H6	SP	PC	snRNA	3prime-v3	H0020_septum	True	False	False	394	990999	2264.0	1316.0	A
H7	AX	EC	snRNA	3prime-v3	H0035_apex	True	False	False	165	175581	989.0	700.0	A
H7	AX	PC	snRNA	3prime-v3	H0035_apex	True	False	False	1335	2157222	1514.0	916.0	A
H7	LA	EC	snRNA	3prime-v3	H0035_LA	True	False	False	107	102558	839.0	629.0	A
H7	LA	PC	snRNA	3prime-v3	H0035_LA	True	False	False	1081	1535549	1363.0	829.0	A
H7	LV	EC	snRNA	3prime-v3	H0035_LV	True	False	False	366	366790	903.5	652.5	A
H7	LV	PC	snRNA	3prime-v3	H0035_LV	True	False	False	1586	2440652	1525.5	892.0	A
H7	RA	EC	snRNA	3prime-v3	H0035_RA	True	False	False	193	263087	1222.0	880.0	A
H7	RA	PC	snRNA	3prime-v3	H0035_RA	True	False	False	123	214023	1657.0	1081.0	A
H7	RV	EC	snRNA	3prime-v3	H0035_RV	True	False	False	152	119344	722.5	564.0	A
H7	RV	PC	snRNA	3prime-v3	H0035_RV	True	False	False	1687	1843100	1032.0	687.0	A
H7	SP	EC	snRNA	3prime-v3	H0035_septum	True	False	False	104	72527	655.0	522.5	A
H7	SP	PC	snRNA	3prime-v3	H0035_septum	True	False	False	884	734765	764.0	542.0	A
