## Supplementary Data 1 for "*IL18* and pyroptosis-related genes show contrasting expression in human cardiac pericytes and endothelial cells": donor_region_class_depth_B.tsv

donor	region	analysis_class	modality	kit_10x	sample_identity	normal	disease_eligible	unresolved_replicate	nuclei	library_sum	median_total_count	median_detected_features	dataset
DL2	FW	EC	snRNA (frozen specified source)	V3	BS_DL2_LV0_premrna	False	True	False	753	1639081	2011.0	1222.0	B
DL2	FW	PC	snRNA (frozen specified source)	V3	BS_DL2_LV0_premrna	False	True	False	124	300795	2212.5	1243.5	B
DL3	FW	EC	snRNA (frozen specified source)	V3	BS_DL3_LV0_premrna	False	True	False	1185	3339274	2602.0	1441.0	B
DL3	FW	PC	snRNA (frozen specified source)	V3	BS_DL3_LV0_premrna	False	True	False	345	984232	2676.0	1454.0	B
DP1	FW	EC	snRNA (frozen specified source)	V3	BS_DP1_LV0_premrna	False	True	False	1799	2489520	1297.0	906.0	B
DP1	FW	PC	snRNA (frozen specified source)	V3	BS_DP1_LV0_premrna	False	True	False	1797	2764468	1554.0	998.0	B
DP1	S	EC	snRNA (frozen specified source)	V3	BS_DP1_S00_premrna	False	True	False	797	1729355	2100.0	1319.0	B
DP1	S	PC	snRNA (frozen specified source)	V3	BS_DP1_S00_premrna	False	True	False	245	488202	1929.0	1169.0	B
DP2	FW	EC	snRNA (frozen specified source)	V3	BS_DP2_LV0_premrna	False	True	False	864	1570550	1768.0	1131.0	B
DP2	FW	PC	snRNA (frozen specified source)	V3	BS_DP2_LV0_premrna	False	True	False	742	1569352	2072.0	1249.5	B
DP2	S	EC	snRNA (frozen specified source)	V3	BS_DP2_S00_premrna	False	True	False	515	804480	1484.0	1003.0	B
DP2	S	PC	snRNA (frozen specified source)	V3	BS_DP2_S00_premrna	False	True	False	616	1087045	1724.5	1079.0	B
DS3	FW	EC	snRNA (frozen specified source)	V3	ED_DS3_LV0_premrna	False	True	False	497	700453	1348.0	920.0	B
DS3	FW	PC	snRNA (frozen specified source)	V3	ED_DS3_LV0_premrna	False	True	False	901	1473591	1608.0	1003.0	B
DT4	FW	EC	snRNA (frozen specified source)	V3	ED_DT4_LV0_premrna	False	True	False	1562	1743155	1017.5	719.5	B
DT4	FW	PC	snRNA (frozen specified source)	V3	ED_DT4_LV0_premrna	False	True	False	2047	3042815	1469.0	934.0	B
H01	FW	EC	snRNA (frozen specified source)	V3	BO_H01_LV0_premrna	False	True	False	1176	2056471	1566.0	1035.5	B
H01	FW	PC	snRNA (frozen specified source)	V3	BO_H01_LV0_premrna	False	True	False	516	856916	1585.5	1011.0	B
H01	S	EC	snRNA (frozen specified source)	V3	BO_H01_S00_premrna	False	True	False	632	963149	1386.5	922.0	B
H01	S	PC	snRNA (frozen specified source)	V3	BO_H01_S00_premrna	False	True	False	465	666772	1361.0	878.0	B
H01_IC	AP	EC	snRNA (frozen specified source)	V3	IC_H01_LV0_premrna	False	True	False	326	496436	1471.0	961.5	B
H01_IC	AP	PC	snRNA (frozen specified source)	V3	IC_H01_LV0_premrna	False	True	False	241	374192	1510.0	936.0	B
H02	FW	EC	snRNA (frozen specified source)	V3	BO_H02_LV0_premrna	False	True	False	1180	1528348	1274.5	888.0	B
H02	FW	PC	snRNA (frozen specified source)	V3	BO_H02_LV0_premrna	False	True	False	1207	1485074	1196.0	795.0	B
H02	S	EC	snRNA (frozen specified source)	V3	BO_H02_S00_premrna	False	True	False	1085	1286486	1165.0	829.0	B
H02	S	PC	snRNA (frozen specified source)	V3	BO_H02_S00_premrna	False	True	False	1380	1581653	1122.0	744.0	B
H03	FW	EC	snRNA (frozen specified source)	V3	BO_H03_LV0_premrna	False	True	False	1216	1880221	1504.0	997.5	B
H03	FW	PC	snRNA (frozen specified source)	V3	BO_H03_LV0_premrna	False	True	False	1842	2937287	1548.0	983.0	B
H03	S	EC	snRNA (frozen specified source)	V3	BO_H03_S00_premrna	False	True	False	2136	2515327	1121.5	795.0	B
H03	S	PC	snRNA (frozen specified source)	V3	BO_H03_S00_premrna	False	True	False	1267	1525237	1169.0	785.0	B
H03_IC	FW	EC	snRNA (frozen specified source)	V3	IC_H03_LV0_premrna	False	True	False	154	204508	1136.5	803.0	B
H03_IC	FW	PC	snRNA (frozen specified source)	V3	IC_H03_LV0_premrna	False	True	False	236	340660	1385.0	877.5	B
H04	AP	EC	snRNA (frozen specified source)	V3	BO_H64_LV0_premrna	False	True	False	725	1388102	1856.0	1203.0	B
H04	AP	PC	snRNA (frozen specified source)	V3	BO_H64_LV0_premrna	False	True	False	1048	1824228	1719.0	1082.0	B
H04_IC	FW	EC	snRNA (frozen specified source)	V3	IC_H04_LV0_premrna	False	True	False	112	439808	3884.5	1948.0	B
H04_IC	FW	PC	snRNA (frozen specified source)	V3	IC_H04_LV0_premrna	False	True	False	99	371681	3701.0	1902.0	B
H06	FW	EC	snRNA (frozen specified source)	V3	BO_H06_LV0_premrna	False	True	False	1027	1500019	1431.0	958.0	B
H06	FW	PC	snRNA (frozen specified source)	V3	BO_H06_LV0_premrna	False	True	False	410	638190	1478.0	937.5	B
H06	S	EC	snRNA (frozen specified source)	V3	BO_H06_S00_premrna	False	True	False	1041	1954369	1808.0	1139.0	B
H06	S	PC	snRNA (frozen specified source)	V3	BO_H06_S00_premrna	False	True	False	220	390633	1769.5	1054.5	B
H07	FW	EC	snRNA (frozen specified source)	V3	BO_H07_LV0_premrna	False	True	False	547	742121	1333.0	904.0	B
H07	FW	PC	snRNA (frozen specified source)	V3	BO_H07_LV0_premrna	False	True	False	664	999033	1483.0	957.0	B
H07	S	EC	snRNA (frozen specified source)	V3	BO_H07_S00_premrna	False	True	False	797	1046245	1282.0	888.0	B
H07	S	PC	snRNA (frozen specified source)	V3	BO_H07_S00_premrna	False	True	False	904	1300496	1414.0	923.5	B
H08	S	EC	snRNA (frozen specified source)	V3	BO_H08_S00_premrna	False	True	False	960	1162421	1187.0	813.0	B
H08	S	PC	snRNA (frozen specified source)	V3	BO_H08_S00_premrna	False	True	False	742	988698	1316.5	862.0	B
H09	FW	EC	snRNA (frozen specified source)	V3	BO_H09_LV0_premrna	False	True	False	292	525570	1676.0	1060.5	B
H09	FW	PC	snRNA (frozen specified source)	V3	BO_H09_LV0_premrna	False	True	False	1110	2005207	1773.0	1069.5	B
H09	S	EC	snRNA (frozen specified source)	V3	BO_H09_S00_premrna	False	True	False	503	893622	1699.0	1070.0	B
H09	S	PC	snRNA (frozen specified source)	V3	BO_H09_S00_premrna	False	True	False	572	973578	1658.0	1030.0	B
H10	FW	EC	snRNA (frozen specified source)	V3	BO_H10_LV0_premrna	False	True	False	322	548160	1721.0	1096.5	B
H10	FW	PC	snRNA (frozen specified source)	V3	BO_H10_LV0_premrna	False	True	False	1231	2259889	1790.0	1098.0	B
H10	S	EC	snRNA (frozen specified source)	V3	BO_H10_S00_premrna	False	True	False	1119	2058197	1744.0	1109.0	B
H10	S	PC	snRNA (frozen specified source)	V3	BO_H10_S00_premrna	False	True	False	801	1442176	1718.0	1062.0	B
H11	FW	EC	snRNA (frozen specified source)	V3	BO_H11_LV0_premrna	False	True	False	648	735256	1126.0	797.5	B
H11	FW	PC	snRNA (frozen specified source)	V3	BO_H11_LV0_premrna	False	True	False	1343	1836868	1354.0	869.0	B
H11	S	EC	snRNA (frozen specified source)	V3	BO_H11_S00_premrna	False	True	False	896	1059899	1125.0	793.5	B
H11	S	PC	snRNA (frozen specified source)	V3	BO_H11_S00_premrna	False	True	False	1303	1645687	1238.0	819.0	B
H12	FW	EC	snRNA (frozen specified source)	V3	BO_H12_LV0_premrna	False	True	False	365	578595	1602.0	1043.0	B
H12	FW	PC	snRNA (frozen specified source)	V3	BO_H12_LV0_premrna	False	True	False	406	731898	1754.5	1080.0	B
H12	S	EC	snRNA (frozen specified source)	V3	BO_H12_S00_premrna	False	True	False	492	719854	1453.0	970.0	B
H12	S	PC	snRNA (frozen specified source)	V3	BO_H12_S00_premrna	False	True	False	853	1344194	1556.0	1004.0	B
H13	FW	EC	snRNA (frozen specified source)	V3	BO_H13_LV0_premrna	False	True	False	697	1169860	1678.0	1104.0	B
H13	FW	PC	snRNA (frozen specified source)	V3	BO_H13_LV0_premrna	False	True	False	989	1679564	1656.0	1055.0	B
H13	S	EC	snRNA (frozen specified source)	V3	BO_H13_S00_premrna	False	True	False	455	815482	1769.0	1151.0	B
H13	S	PC	snRNA (frozen specified source)	V3	BO_H13_S00_premrna	False	True	False	1230	2315910	1836.0	1145.5	B
H14	FW	EC	snRNA (frozen specified source)	V3	BO_H14_LV0_premrna	False	True	False	828	1631606	1820.0	1157.0	B
H14	FW	PC	snRNA (frozen specified source)	V3	BO_H14_LV0_premrna	False	True	False	715	1282256	1745.0	1091.0	B
H14	S	EC	snRNA (frozen specified source)	V3	BO_H14_S01_premrna	False	True	False	622	1125332	1706.5	1103.0	B
H14	S	PC	snRNA (frozen specified source)	V3	BO_H14_S01_premrna	False	True	False	767	1345814	1723.0	1068.0	B
H15	S	EC	snRNA (frozen specified source)	V3	BO_H15_S00_premrna	False	True	False	712	1103510	1510.5	1006.0	B
H15	S	PC	snRNA (frozen specified source)	V3	BO_H15_S00_premrna	False	True	False	371	613403	1597.0	1049.0	B
H16	AP	EC	snRNA (frozen specified source)	V3	BO_H16_LV0_premrna	False	True	False	574	713703	1215.5	887.0	B
H16	AP	PC	snRNA (frozen specified source)	V3	BO_H16_LV0_premrna	False	True	False	899	1185551	1294.0	864.0	B
H17	AP	EC	snRNA (frozen specified source)	V3	BO_H17_LV0_premrna	False	True	False	1413	1973142	1370.0	944.0	B
H17	AP	PC	snRNA (frozen specified source)	V3	BO_H17_LV0_premrna	False	True	False	1098	1689716	1498.0	954.0	B
H18	AP	EC	snRNA (frozen specified source)	V3	BO_H65_LV0_premrna	False	True	False	959	1371732	1381.0	926.0	B
H18	AP	PC	snRNA (frozen specified source)	V3	BO_H65_LV0_premrna	False	True	False	706	1141347	1607.5	969.0	B
H19	FW	EC	snRNA (frozen specified source)	V3	BO_H19_LV0_premrna	False	True	False	1082	1456845	1309.5	883.5	B
H19	FW	PC	snRNA (frozen specified source)	V3	BO_H19_LV0_premrna	False	True	False	1654	2470352	1481.0	940.0	B
H19	S	EC	snRNA (frozen specified source)	V3	BO_H19_S00_R2_premrna	False	True	False	1085	1524761	1361.0	913.0	B
H19	S	PC	snRNA (frozen specified source)	V3	BO_H19_S00_R2_premrna	False	True	False	1119	1846473	1629.0	999.0	B
H20	FW	EC	snRNA (frozen specified source)	V3	BO_H20_LVN_premrna	False	True	False	522	710099	1337.5	920.0	B
H20	FW	PC	snRNA (frozen specified source)	V3	BO_H20_LVN_premrna	False	True	False	993	1583499	1569.0	994.0	B
H21	AP	EC	snRNA (frozen specified source)	V3	BO_H21_LV0_premrna	False	True	False	662	1237225	1854.5	1208.0	B
H21	AP	PC	snRNA (frozen specified source)	V3	BO_H21_LV0_premrna	False	True	False	556	1073753	1884.5	1106.0	B
H22	FW	EC	snRNA (frozen specified source)	V3	BO_H22_LV0_premrna	False	True	False	442	632611	1401.5	936.5	B
H22	FW	PC	snRNA (frozen specified source)	V3	BO_H22_LV0_premrna	False	True	False	561	952275	1647.0	1005.0	B
H22	S	EC	snRNA (frozen specified source)	V3	BO_H22_S00_premrna	False	True	False	419	706745	1582.0	1029.0	B
H22	S	PC	snRNA (frozen specified source)	V3	BO_H22_S00_premrna	False	True	False	273	477515	1691.0	988.0	B
H24	FW	EC	snRNA (frozen specified source)	V3	BO_H24_LV0_premrna	False	True	False	616	696083	1067.0	767.5	B
H24	FW	PC	snRNA (frozen specified source)	V3	BO_H24_LV0_premrna	False	True	False	571	771470	1281.0	851.0	B
H24	S	EC	snRNA (frozen specified source)	V3	BO_H24_S00_premrna	False	True	False	493	610258	1158.0	824.0	B
H24	S	PC	snRNA (frozen specified source)	V3	BO_H24_S00_premrna	False	True	False	642	827778	1236.0	847.5	B
H25	FW	EC	snRNA (frozen specified source)	V3	BO_H25_LV0_premrna	False	True	False	566	756958	1293.5	904.0	B
H25	FW	PC	snRNA (frozen specified source)	V3	BO_H25_LV0_premrna	False	True	False	540	766381	1401.5	898.5	B
H25	S	EC	snRNA (frozen specified source)	V3	BO_H25_S00_premrna	False	True	False	952	1313221	1374.0	956.0	B
H25	S	PC	snRNA (frozen specified source)	V3	BO_H25_S00_premrna	False	True	False	615	885412	1432.0	931.0	B
H26	FW	EC	snRNA (frozen specified source)	V3	BO_H26_LV0_premrna	False	True	False	344	610946	1663.0	1120.0	B
H26	FW	PC	snRNA (frozen specified source)	V3	BO_H26_LV0_premrna	False	True	False	311	688297	2206.0	1340.0	B
H26	S	EC	snRNA (frozen specified source)	V3	BO_H26_S00_premrna	False	True	False	608	1166599	1834.5	1179.5	B
H26	S	PC	snRNA (frozen specified source)	V3	BO_H26_S00_premrna	False	True	False	246	557391	2189.5	1340.0	B
H27	FW	EC	snRNA (frozen specified source)	V3	BO_H27_LV0_premrna	False	True	False	313	631415	1956.0	1242.0	B
H27	FW	PC	snRNA (frozen specified source)	V3	BO_H27_LV0_premrna	False	True	False	641	1381955	2086.0	1278.0	B
H27	S	EC	snRNA (frozen specified source)	V3	BO_H27_S00_premrna	False	True	False	632	989000	1533.5	1016.5	B
H27	S	PC	snRNA (frozen specified source)	V3	BO_H27_S00_premrna	False	True	False	278	478759	1698.0	1072.0	B
H28	FW	EC	snRNA (frozen specified source)	V3	BO_H28_LV0_premrna	False	True	False	937	1492446	1541.0	1024.0	B
H28	FW	PC	snRNA (frozen specified source)	V3	BO_H28_LV0_premrna	False	True	False	625	1007758	1561.0	1003.0	B
H28	S	EC	snRNA (frozen specified source)	V3	BO_H28_S00_premrna	False	True	False	1172	1953404	1644.0	1063.5	B
H28	S	PC	snRNA (frozen specified source)	V3	BO_H28_S00_premrna	False	True	False	943	1732689	1765.0	1103.0	B
H29	FW	EC	snRNA (frozen specified source)	V3	BO_H29_LV0_premrna	False	True	False	368	448501	1194.0	843.0	B
H29	FW	PC	snRNA (frozen specified source)	V3	BO_H29_LV0_premrna	False	True	False	443	563853	1254.0	833.0	B
H29	S	EC	snRNA (frozen specified source)	V3	BO_H29_S00_premrna	False	True	False	432	565344	1262.5	851.5	B
H29	S	PC	snRNA (frozen specified source)	V3	BO_H29_S00_premrna	False	True	False	511	676525	1311.0	826.0	B
H31	FW	EC	snRNA (frozen specified source)	V3	BO_H31_LV0_premrna	False	True	False	489	547433	1075.0	743.0	B
H31	FW	PC	snRNA (frozen specified source)	V3	BO_H31_LV0_premrna	False	True	False	951	1209991	1241.0	829.0	B
H31	S	EC	snRNA (frozen specified source)	V3	BO_H31_S00_premrna	False	True	False	659	1259794	1850.0	1161.0	B
H31	S	PC	snRNA (frozen specified source)	V3	BO_H31_S00_premrna	False	True	False	456	874094	1891.5	1169.5	B
H32	AP	EC	snRNA (frozen specified source)	V3	BO_H32_LVN_premrna	False	True	False	429	674612	1488.0	970.0	B
H32	AP	PC	snRNA (frozen specified source)	V3	BO_H32_LVN_premrna	False	True	False	485	773428	1555.0	953.0	B
H33	AP	EC	snRNA (frozen specified source)	V3	BO_H33_LV0_premrna	False	True	False	1259	2137554	1627.0	1072.0	B
H33	AP	PC	snRNA (frozen specified source)	V3	BO_H33_LV0_premrna	False	True	False	994	1857451	1852.5	1075.0	B
H33	S	EC	snRNA (frozen specified source)	V3	BO_H33_S00_premrna	False	True	False	688	826426	1124.0	810.5	B
H33	S	PC	snRNA (frozen specified source)	V3	BO_H33_S00_premrna	False	True	False	875	1208168	1350.0	841.0	B
H34	FW	EC	snRNA (frozen specified source)	V3	BO_H34_LVW_premrna	False	True	False	486	1045527	2065.0	1266.5	B
H34	FW	PC	snRNA (frozen specified source)	V3	BO_H34_LVW_premrna	False	True	False	954	2202795	2268.5	1342.0	B
H34	S	EC	snRNA (frozen specified source)	V3	BO_H34_S00_premrna	False	True	False	205	387144	1790.0	1133.0	B
H34	S	PC	snRNA (frozen specified source)	V3	BO_H34_S00_premrna	False	True	False	318	705665	2219.5	1302.0	B
H35	FW	EC	snRNA (frozen specified source)	V3	BO_H35_LV0_premrna	False	True	False	491	542496	1050.0	738.0	B
H35	FW	PC	snRNA (frozen specified source)	V3	BO_H35_LV0_premrna	False	True	False	848	1091815	1250.5	796.0	B
H35	S	EC	snRNA (frozen specified source)	V3	BO_H35_S0N_premrna	False	True	False	1030	1477611	1341.5	915.0	B
H35	S	PC	snRNA (frozen specified source)	V3	BO_H35_S0N_premrna	False	True	False	1036	1698434	1579.0	995.5	B
H36	FW	EC	snRNA (frozen specified source)	V3	BO_H36_LV0_premrna	False	True	False	775	1140256	1449.0	952.0	B
H36	FW	PC	snRNA (frozen specified source)	V3	BO_H36_LV0_premrna	False	True	False	1525	2581989	1673.0	1017.0	B
H37	FW	EC	snRNA (frozen specified source)	V3	BO_H37_LV0_premrna	False	True	False	219	397074	1787.0	1125.0	B
H37	FW	PC	snRNA (frozen specified source)	V3	BO_H37_LV0_premrna	False	True	False	470	880431	1801.0	1107.0	B
H37	S	EC	snRNA (frozen specified source)	V3	BO_H37_S00_premrna	False	True	False	341	530921	1510.0	993.0	B
H37	S	PC	snRNA (frozen specified source)	V3	BO_H37_S00_premrna	False	True	False	475	767827	1585.0	1003.0	B
H39	FW	EC	snRNA (frozen specified source)	V3	BO_H39_LVW_premrna	False	True	False	413	743742	1717.0	1117.0	B
H39	FW	PC	snRNA (frozen specified source)	V3	BO_H39_LVW_premrna	False	True	False	331	662331	1935.0	1200.0	B
H40	S	EC	snRNA (frozen specified source)	V3	BO_H40_S00_premrna	False	True	False	206	314061	1502.0	1023.5	B
H40	S	PC	snRNA (frozen specified source)	V3	BO_H40_S00_premrna	False	True	False	191	326708	1714.0	1041.0	B
H41	FW	EC	snRNA (frozen specified source)	V3	BO_H41_LV0_premrna	False	True	False	248	387402	1422.5	973.5	B
H41	FW	PC	snRNA (frozen specified source)	V3	BO_H41_LV0_premrna	False	True	False	698	1026993	1443.0	950.0	B
H41	S	EC	snRNA (frozen specified source)	V3	BO_H41_S00_premrna	False	True	False	331	521036	1501.0	1024.0	B
H41	S	PC	snRNA (frozen specified source)	V3	BO_H41_S00_premrna	False	True	False	533	800829	1460.0	961.0	B
H42	FW	EC	snRNA (frozen specified source)	V3	BO_H42_LV0_premrna	False	True	False	385	739090	1816.0	1146.0	B
H42	FW	PC	snRNA (frozen specified source)	V3	BO_H42_LV0_premrna	False	True	False	577	1131129	1912.0	1166.0	B
H42	S	EC	snRNA (frozen specified source)	V3	BO_H42_S00_premrna	False	True	False	589	793052	1284.0	873.0	B
H42	S	PC	snRNA (frozen specified source)	V3	BO_H42_S00_premrna	False	True	False	647	948870	1430.0	910.0	B
H44	AP	EC	snRNA (frozen specified source)	V3	BO_H44_LV0_premrna	False	True	False	241	461445	1791.0	1184.0	B
H44	AP	PC	snRNA (frozen specified source)	V3	BO_H44_LV0_premrna	False	True	False	161	322465	1880.0	1158.0	B
H46	FW	EC	snRNA (frozen specified source)	V3	BO_H46_LV0_R2_premrna	True	False	False	237	311764	1289.0	900.0	B
H46	FW	PC	snRNA (frozen specified source)	V3	BO_H46_LV0_R2_premrna	True	False	False	919	1427288	1520.0	898.0	B
H46	S	EC	snRNA (frozen specified source)	V3	BO_H46_S00_premrna	True	False	False	566	725237	1239.5	872.0	B
H46	S	PC	snRNA (frozen specified source)	V3	BO_H46_S00_premrna	True	False	False	1134	1694660	1471.5	926.0	B
H49	RV	EC	snRNA (frozen specified source)	V3	BO_H49_RV0_premrna	True	False	False	390	791339	1965.0	1279.0	B
H49	RV	PC	snRNA (frozen specified source)	V3	BO_H49_RV0_premrna	True	False	False	528	1141341	2101.0	1229.5	B
H49	S	EC	snRNA (frozen specified source)	V3	BO_H49_S0N_premrna	True	False	False	293	504458	1671.0	1123.0	B
H49	S	PC	snRNA (frozen specified source)	V3	BO_H49_S0N_premrna	True	False	False	680	1251089	1811.0	1098.0	B
H51	S	EC	snRNA (frozen specified source)	V3	BO_H51_S00_premrna	True	False	False	171	329372	1796.0	1181.0	B
H51	S	PC	snRNA (frozen specified source)	V3	BO_H51_S00_premrna	True	False	False	646	1446363	2201.5	1301.5	B
H53	FW	EC	snRNA (frozen specified source)	V3	BO_H53_LV0_premrna	True	False	False	392	527207	1285.5	910.0	B
H53	FW	PC	snRNA (frozen specified source)	V3	BO_H53_LV0_premrna	True	False	False	462	716648	1528.0	926.0	B
H53	RV	EC	snRNA (frozen specified source)	V3	BO_H53_RV0_premrna	True	False	False	210	269859	1264.0	889.0	B
H53	RV	PC	snRNA (frozen specified source)	V3	BO_H53_RV0_premrna	True	False	False	466	871128	1826.5	1054.0	B
H53	S	EC	snRNA (frozen specified source)	V3	BO_H53_S00_premrna	True	False	False	312	516453	1607.0	1089.0	B
H53	S	PC	snRNA (frozen specified source)	V3	BO_H53_S00_premrna	True	False	False	486	894793	1800.5	1091.5	B
H55	FW	EC	snRNA (frozen specified source)	V3	BO_H55_LV0_premrna	True	False	False	447	613348	1306.0	932.0	B
H55	FW	PC	snRNA (frozen specified source)	V3	BO_H55_LV0_premrna	True	False	False	931	1556754	1640.0	1025.0	B
H55	RV	EC	snRNA (frozen specified source)	V3	BO_H55_RV0_premrna	True	False	False	322	751398	2202.0	1437.0	B
H55	RV	PC	snRNA (frozen specified source)	V3	BO_H55_RV0_premrna	True	False	False	184	624268	3183.5	1826.5	B
H55	S	EC	snRNA (frozen specified source)	V3	BO_H55_S00_premrna	True	False	False	576	1103168	1855.5	1238.0	B
H55	S	PC	snRNA (frozen specified source)	V3	BO_H55_S00_premrna	True	False	False	554	1175183	2071.5	1253.0	B
H56	AP	EC	snRNA (frozen specified source)	V3	BO_H56_LV0_premrna	False	True	False	362	634568	1672.0	1091.0	B
H56	AP	PC	snRNA (frozen specified source)	V3	BO_H56_LV0_premrna	False	True	False	786	1378008	1717.5	1061.0	B
H57	AP	EC	snRNA (frozen specified source)	V3	BO_H57_LV0_premrna	False	True	False	349	753657	2105.0	1255.0	B
H57	AP	PC	snRNA (frozen specified source)	V3	BO_H57_LV0_premrna	False	True	False	606	1398143	2214.0	1295.5	B
H58	AP	EC	snRNA (frozen specified source)	V3	BO_H58_LV0_premrna	False	True	False	586	989727	1686.0	1093.0	B
H58	AP	PC	snRNA (frozen specified source)	V3	BO_H58_LV0_premrna	False	True	False	412	857915	2076.0	1221.0	B
H67	FW	EC	snRNA (frozen specified source)	V3	BO_H67_LV0_premrna	True	False	False	434	845769	1885.5	1255.5	B
H67	FW	PC	snRNA (frozen specified source)	V3	BO_H67_LV0_premrna	True	False	False	435	1143201	2563.0	1441.0	B
H67	S	EC	snRNA (frozen specified source)	V3	BO_H67_S00_premrna	True	False	False	443	853225	1861.0	1246.0	B
H67	S	PC	snRNA (frozen specified source)	V3	BO_H67_S00_premrna	True	False	False	474	1106727	2257.0	1279.5	B
H78	S	EC	snRNA (frozen specified source)	V3	BO_H78_S00_premrna	False	True	False	575	1116925	1926.0	1232.0	B
H78	S	PC	snRNA (frozen specified source)	V3	BO_H78_S00_premrna	False	True	False	609	1213550	1951.0	1211.0	B
