## Supplementary Data 1 for "*IL18* and pyroptosis-related genes show contrasting expression in human cardiac pericytes and endothelial cells": table1_age_sources.tsv

resource	donor	sex	age	source
Heart Cell Atlas v2	AH1	Female	45-50	sample_metadata_A.tsv (4273ee12406e30de)
Heart Cell Atlas v2	D1	Female	50-55	sample_metadata_A.tsv (4273ee12406e30de)
Heart Cell Atlas v2	D11	Female	60-65	sample_metadata_A.tsv (4273ee12406e30de)
Heart Cell Atlas v2	D2	Male	60-65	sample_metadata_A.tsv (4273ee12406e30de)
Heart Cell Atlas v2	D3	Male	55-60	sample_metadata_A.tsv (4273ee12406e30de)
Heart Cell Atlas v2	D4	Female	70-75	sample_metadata_A.tsv (4273ee12406e30de)
Heart Cell Atlas v2	D5	Female	65-70	sample_metadata_A.tsv (4273ee12406e30de)
Heart Cell Atlas v2	D6	Male	65-70	sample_metadata_A.tsv (4273ee12406e30de)
Heart Cell Atlas v2	D7	Male	60-65	sample_metadata_A.tsv (4273ee12406e30de)
Heart Cell Atlas v2	D8	Male	45-50	sample_metadata_A.tsv (4273ee12406e30de)
Heart Cell Atlas v2	H2	Male	50-55	sample_metadata_A.tsv (4273ee12406e30de)
Heart Cell Atlas v2	H3	Male	50-55	sample_metadata_A.tsv (4273ee12406e30de)
Heart Cell Atlas v2	H4	Male	55-60	sample_metadata_A.tsv (4273ee12406e30de)
Heart Cell Atlas v2	H5	Female	50-55	sample_metadata_A.tsv (4273ee12406e30de)
Heart Cell Atlas v2	H6	Female	40-45	sample_metadata_A.tsv (4273ee12406e30de)
Heart Cell Atlas v2	H7	Female	45-50	sample_metadata_A.tsv (4273ee12406e30de)
Reichart	H46	Male	28	NIHMS1835045-supplement-Supp__table_1.xlsx controls (eefe28c355ef4f70)
Reichart	H49	Female	40	NIHMS1835045-supplement-Supp__table_1.xlsx controls (eefe28c355ef4f70)
Reichart	H51	Male	50	NIHMS1835045-supplement-Supp__table_1.xlsx controls (eefe28c355ef4f70)
Reichart	H53	Male	61	NIHMS1835045-supplement-Supp__table_1.xlsx controls (eefe28c355ef4f70)
Reichart	H55	Male	44	NIHMS1835045-supplement-Supp__table_1.xlsx controls (eefe28c355ef4f70)
Reichart	H67	Male	45	NIHMS1835045-supplement-Supp__table_1.xlsx controls (eefe28c355ef4f70)
