## Supplementary Data 1 for "*IL18* and pyroptosis-related genes show contrasting expression in human cardiac pericytes and endothelial cells": table1_donors_source.tsv

resource	role	donors	female	male	disease	age	EC_total	EC_median	EC_min	EC_donors	PC_total	PC_median	PC_min	PC_donors	regions
SCP1303	発見（探索的な調査）	42	19	23	normal 16; hypertrophic cardiomyopathy 15; dilated cardiomyopathy 11	not present in bound identity metadata 42	101307	2059.0	897	42	69304	1453.0	610	42
GSE183852 nuclei	発見（探索的な調査）	38	19	19	Donor 25; DCM 13	Middle 15; Young 13; Old 10	38029	981.0	197	38	23135	577.5	88	38
Heart Cell Atlas v2	確認（事前に規定）	16	8	8	成人非不全	—	19740	1056.5	393	16	42718	2723.5	670	16	AVN, AX, LA, LV, RA, RV, SAN, SP
Reichart	確認（事前に規定）	6	1	5	成人非不全	—	3871	753.5	171	6	6721	928.5	646	6	AP, FW, RV, S
