## Supplementary Data 1 for "*IL18* and pyroptosis-related genes show contrasting expression in human cardiac pericytes and endothelial cells": HCAv2_umap_state_axis.tsv

source_state	UMAP1	UMAP2	n_nuclei
EC10_CMC-like	-2.6036481857299805	6.3116617202758789	272
EC1_cap	-1.251007080078125	6.8166460990905762	6597
EC2_cap	-2.0322933197021484	7.9933090209960938	2864
EC3_cap	-1.3622637987136841	7.1710014343261719	2974
EC4_immune	-3.1513059139251709	5.8534955978393555	1117
EC5_art	-0.88724017143249512	3.7529406547546387	3718
EC6_ven	-2.2540476322174072	11.22579288482666	2179
EC9_FB-like	-1.7757298946380615	7.8542995452880859	19
PC1_vent	11.155478477478027	7.5545616149902344	32212
PC2_atria	7.9946231842041016	2.5352699756622314	3069
PC3_str	11.301980018615723	6.0925960540771484	6932
PC4_CMC-like	8.4715957641601562	5.7460684776306152	505
