## Supplementary Data 1 for "*IL18* and pyroptosis-related genes show contrasting expression in human cardiac pericytes and endothelial cells": Reichart_umap_state_axis.tsv

source_state	UMAP1	UMAP2	n_nuclei
EC1	-0.60908782482147217	5.2519164085388184	1531
EC2	-0.49675348401069641	6.6161274909973145	1081
EC5	1.7729084491729736	4.3550586700439453	624
EC6	-2.6540284156799316	7.0435571670532227	635
PC1	13.568671226501465	7.2562999725341797	5863
PC2	10.950078010559082	4.5984382629394531	145
PC3	9.4052581787109375	9.283808708190918	713
