## Supplementary Data 1 for "*IL18* and pyroptosis-related genes show contrasting expression in human cardiac pericytes and endothelial cells": SCP1303_umap_state_axis.tsv

source_state	UMAP1	UMAP2	n_nuclei
EC-ADAMTS9	-3.9871115684509277	8.7688798904418945	912
EC-DKK2	-1.0086064338684082	2.7397289276123047	4234
EC-Endocardial	-3.5753836631774902	9.3474597930908203	1882
EC-LHX6	-3.226757287979126	13.430497169494629	9297
EC-Lymphatic	-3.5594890117645264	9.039280891418457	544
EC-NEBL	-2.0403802394866943	6.4275546073913574	21241
EC-PKD1L1	-1.8275604248046875	9.6970434188842773	53643
EC-TMEM163	0.0042945262975990772	11.032785415649414	5933
EC-X1	-2.7327353954315186	8.6241626739501953	2101
EC-X2	-0.14659050107002258	6.4106340408325195	1520
PC-S1	12.977567672729492	9.7622795104980469	67562
PC-S2	12.643430709838867	9.8522615432739258	1742
