## Supplementary Software 1 for "*IL18* and pyroptosis-related genes show contrasting expression in human cardiac pericytes and endothelial cells": donor_class_gene_A_S1.tsv

gene	dataset	role	donor	analysis_class	nuclei	library_sum	count	positive_nuclei	L	p
PECAM1	A	S1	AH1	EC	1675	2042735	2019	971	9.950382054310133	0.5797014925373134
CDH5	A	S1	AH1	EC	1675	2042735	677	518	8.376856503720711	0.3092537313432836
VWF	A	S1	AH1	EC	1675	2042735	4791	1369	11.196224029599376	0.8173134328358209
RGS5	A	S1	AH1	EC	1675	2042735	674	287	8.370468578693762	0.17134328358208956
PDGFRB	A	S1	AH1	EC	1675	2042735	21	19	3.4957380007073935	0.011343283582089553
KCNJ8	A	S1	AH1	EC	1675	2042735	20	20	3.4317292771933654	0.011940298507462687
PECAM1	A	S1	AH1	PC	3125	4216056	65	55	4.037140802748325	0.0176
CDH5	A	S1	AH1	PC	3125	4216056	14	12	2.1112446968502456	0.00384
VWF	A	S1	AH1	PC	3125	4216056	90	65	4.48200700538805	0.0208
RGS5	A	S1	AH1	PC	3125	4216056	12253	2808	11.50544969109147	0.89856
PDGFRB	A	S1	AH1	PC	3125	4216056	9432	2731	11.128098706455479	0.87392
KCNJ8	A	S1	AH1	PC	3125	4216056	4186	2022	9.956914888993639	0.64704
PECAM1	A	S1	D1	EC	644	611707	656	378	10.067983971717176	0.5869565217391305
CDH5	A	S1	D1	EC	644	611707	161	141	8.045475208520603	0.21894409937888198
VWF	A	S1	D1	EC	644	611707	979	430	10.645153514327465	0.6677018633540373
RGS5	A	S1	D1	EC	644	611707	170	66	8.123660143786749	0.10248447204968944
PDGFRB	A	S1	D1	EC	644	611707	5	5	3.197526993930605	0.007763975155279503
KCNJ8	A	S1	D1	EC	644	611707	2	2	2.0940803634976035	0.003105590062111801
PECAM1	A	S1	D1	PC	1505	1449889	5	5	2.1533318773271404	0.0033222591362126247
CDH5	A	S1	D1	PC	1505	1449889	2	2	1.2506074887792942	0.00132890365448505
VWF	A	S1	D1	PC	1505	1449889	2	2	1.2506074887792942	0.00132890365448505
RGS5	A	S1	D1	PC	1505	1449889	1496	794	10.012349554592499	0.5275747508305648
PDGFRB	A	S1	D1	PC	1505	1449889	3064	1192	11.045940650503033	0.7920265780730897
KCNJ8	A	S1	D1	PC	1505	1449889	485	378	8.390204929869961	0.25116279069767444
PECAM1	A	S1	D11	EC	218	234103	256	134	10.096103363405268	0.6146788990825688
CDH5	A	S1	D11	EC	218	234103	91	71	8.60628596699914	0.3256880733944954
VWF	A	S1	D11	EC	218	234103	733	189	11.61291474988052	0.8669724770642202
RGS5	A	S1	D11	EC	218	234103	36	20	7.274060947116264	0.09174311926605505
PDGFRB	A	S1	D11	EC	218	234103	0	0	0.0	0.0
KCNJ8	A	S1	D11	EC	218	234103	1	1	2.3982474812687724	0.0045871559633027525
PECAM1	A	S1	D11	PC	702	829099	2	2	1.770726377911846	0.002849002849002849
CDH5	A	S1	D11	PC	702	829099	1	1	1.1415168784662142	0.0014245014245014246
VWF	A	S1	D11	PC	702	829099	3	3	2.2073886764242747	0.004273504273504274
RGS5	A	S1	D11	PC	702	829099	999	388	10.235921420950104	0.5527065527065527
PDGFRB	A	S1	D11	PC	702	829099	1013	469	10.255982478023407	0.6680911680911681
KCNJ8	A	S1	D11	PC	702	829099	293	197	8.46921718364036	0.28062678062678065
PECAM1	A	S1	D2	EC	886	748485	436	325	9.188613579099874	0.36681715575620766
CDH5	A	S1	D2	EC	886	748485	233	188	8.286767894846882	0.21218961625282168
VWF	A	S1	D2	EC	886	748485	1695	672	11.145661179171576	0.7584650112866818
RGS5	A	S1	D2	EC	886	748485	332	176	8.796242977970664	0.1986455981941309
PDGFRB	A	S1	D2	EC	886	748485	21	21	4.860797691794525	0.023702031602708805
KCNJ8	A	S1	D2	EC	886	748485	3	3	2.32426231966246	0.003386004514672686
PECAM1	A	S1	D2	PC	4398	4076604	24	24	2.7839287194923408	0.005457025920873124
CDH5	A	S1	D2	PC	4398	4076604	10	9	1.7878595979837615	0.0020463847203274215
VWF	A	S1	D2	PC	4398	4076604	36	29	3.2973205372121543	0.006593906321055025
RGS5	A	S1	D2	PC	4398	4076604	4522	2435	10.116677466435041	0.5536607548885857
PDGFRB	A	S1	D2	PC	4398	4076604	9935	3693	11.251528287508076	0.839699863574352
KCNJ8	A	S1	D2	PC	4398	4076604	1382	1052	8.409423456758688	0.23919963619827195
PECAM1	A	S1	D3	EC	524	443318	382	232	9.752688284886482	0.44274809160305345
CDH5	A	S1	D3	EC	524	443318	205	162	8.856182751276389	0.30916030534351147
VWF	A	S1	D3	EC	524	443318	932	366	11.038458371859349	0.6984732824427481
RGS5	A	S1	D3	EC	524	443318	64	37	7.183545024618699	0.07061068702290077
PDGFRB	A	S1	D3	EC	524	443318	6	6	3.8613899520809247	0.011450381679389313
KCNJ8	A	S1	D3	EC	524	443318	2	2	2.4624277974424755	0.003816793893129771
PECAM1	A	S1	D3	PC	2594	2623514	19	19	3.043028598164126	0.007324595219737857
CDH5	A	S1	D3	PC	2594	2623514	5	5	1.5389556614515256	0.0019275250578257518
VWF	A	S1	D3	PC	2594	2623514	30	23	3.6363397946213434	0.008866615265998457
RGS5	A	S1	D3	PC	2594	2623514	1145	799	8.772933229259507	0.3080185042405551
PDGFRB	A	S1	D3	PC	2594	2623514	3909	1805	10.542051316366674	0.6958365458750964
KCNJ8	A	S1	D3	PC	2594	2623514	388	319	7.218134497450576	0.12297609868928296
PECAM1	A	S1	D4	EC	770	569194	350	257	9.266563056428591	0.33376623376623377
CDH5	A	S1	D4	EC	770	569194	170	152	8.227220939764111	0.1974025974025974
VWF	A	S1	D4	EC	770	569194	1283	538	11.138952995458268	0.6987012987012987
RGS5	A	S1	D4	EC	770	569194	219	92	8.591539486007738	0.11948051948051948
PDGFRB	A	S1	D4	EC	770	569194	3	3	2.6486059604869565	0.003896103896103896
KCNJ8	A	S1	D4	EC	770	569194	1	1	1.4630313649327353	0.0012987012987012987
PECAM1	A	S1	D4	PC	2496	2085442	7	7	2.123203513440988	0.0028044871794871795
CDH5	A	S1	D4	PC	2496	2085442	4	3	1.5450088643197866	0.001201923076923077
VWF	A	S1	D4	PC	2496	2085442	21	21	3.46855826099418	0.008413461538461538
RGS5	A	S1	D4	PC	2496	2085442	2745	1289	10.363332878836152	0.516426282051282
PDGFRB	A	S1	D4	PC	2496	2085442	4428	1883	11.052765619858366	0.7544070512820513
KCNJ8	A	S1	D4	PC	2496	2085442	934	662	8.810143220051234	0.265224358974359
PECAM1	A	S1	D5	EC	231	160951	81	59	8.97802041927603	0.2554112554112554
CDH5	A	S1	D5	EC	231	160951	46	41	8.163907595809986	0.1774891774891775
VWF	A	S1	D5	EC	231	160951	294	147	10.835768490036662	0.6363636363636364
RGS5	A	S1	D5	EC	231	160951	59	27	8.521879893011006	0.11688311688311688
PDGFRB	A	S1	D5	EC	231	160951	1	1	2.850613636457667	0.004329004329004329
KCNJ8	A	S1	D5	EC	231	160951	3	3	4.295665225719239	0.012987012987012988
PECAM1	A	S1	D5	PC	1253	955455	4	4	2.374757696982335	0.0031923383878691143
CDH5	A	S1	D5	PC	1253	955455	1	1	1.033244504471525	0.0007980845969672786
VWF	A	S1	D5	PC	1253	955455	24	24	4.7070234709906575	0.019154030327214685
RGS5	A	S1	D5	PC	1253	955455	1034	616	10.08109312751342	0.49162011173184356
PDGFRB	A	S1	D5	PC	1253	955455	2226	973	11.186597153465293	0.776536312849162
KCNJ8	A	S1	D5	PC	1253	955455	361	290	8.565408517054165	0.23144453312051078
PECAM1	A	S1	D6	EC	531	443839	274	196	9.272258794937192	0.3691148775894539
CDH5	A	S1	D6	EC	531	443839	143	122	8.336233847185175	0.2297551789077213
VWF	A	S1	D6	EC	531	443839	625	314	10.460628187464595	0.591337099811676
RGS5	A	S1	D6	EC	531	443839	57	40	7.015971915890424	0.07532956685499058
PDGFRB	A	S1	D6	EC	531	443839	9	9	4.411265099093648	0.01694915254237288
KCNJ8	A	S1	D6	EC	531	443839	9	9	4.411265099093648	0.01694915254237288
PECAM1	A	S1	D6	PC	670	766609	8	8	3.51545606307166	0.011940298507462687
CDH5	A	S1	D6	PC	670	766609	4	4	2.6364004468712023	0.005970149253731343
VWF	A	S1	D6	PC	670	766609	25	22	5.070867938902959	0.03283582089552239
RGS5	A	S1	D6	PC	670	766609	1785	532	11.185764983615277	0.7940298507462686
PDGFRB	A	S1	D6	PC	670	766609	1153	526	10.555572860330308	0.7850746268656716
KCNJ8	A	S1	D6	PC	670	766609	441	289	9.170577725643046	0.43134328358208956
PECAM1	A	S1	D7	EC	1199	1222294	801	474	9.358266909163095	0.39532944120100083
CDH5	A	S1	D7	EC	1199	1222294	393	311	8.333274215284213	0.25938281901584653
VWF	A	S1	D7	EC	1199	1222294	1836	820	10.553719139747939	0.6839032527105922
RGS5	A	S1	D7	EC	1199	1222294	119	60	6.619969303482159	0.05004170141784821
PDGFRB	A	S1	D7	EC	1199	1222294	21	11	4.184344507977508	0.009174311926605505
KCNJ8	A	S1	D7	EC	1199	1222294	3	3	1.7884356973561404	0.0025020850708924102
PECAM1	A	S1	D7	PC	1488	1426960	19	14	3.8394577145313304	0.009408602150537635
CDH5	A	S1	D7	PC	1488	1426960	7	7	2.5620673829023475	0.004704301075268817
VWF	A	S1	D7	PC	1488	1426960	19	19	3.8394577145313304	0.012768817204301076
RGS5	A	S1	D7	PC	1488	1426960	1922	944	10.39651843629505	0.6344086021505376
PDGFRB	A	S1	D7	PC	1488	1426960	3972	1312	11.44322321524342	0.8817204301075269
KCNJ8	A	S1	D7	PC	1488	1426960	585	441	8.682862725964128	0.2963709677419355
PECAM1	A	S1	D8	EC	1268	3724847	1825	817	8.939441138414482	0.6443217665615142
CDH5	A	S1	D8	EC	1268	3724847	893	571	7.911340395788024	0.4503154574132492
VWF	A	S1	D8	EC	1268	3724847	7810	1205	11.03461357057046	0.9503154574132492
RGS5	A	S1	D8	EC	1268	3724847	797	210	7.747981597059311	0.16561514195583596
PDGFRB	A	S1	D8	EC	1268	3724847	4	3	1.0523251916147405	0.002365930599369085
KCNJ8	A	S1	D8	EC	1268	3724847	7	6	1.5257039940078538	0.00473186119873817
PECAM1	A	S1	D8	PC	1233	4309574	26	19	2.8141564037009963	0.015409570154095702
CDH5	A	S1	D8	PC	1233	4309574	15	15	2.1636991649505197	0.012165450121654502
VWF	A	S1	D8	PC	1233	4309574	75	35	4.201877862471865	0.028386050283860504
RGS5	A	S1	D8	PC	1233	4309574	8382	1150	10.926275105355439	0.9326845093268451
PDGFRB	A	S1	D8	PC	1233	4309574	5321	1140	10.271104413604485	0.9245742092457421
KCNJ8	A	S1	D8	PC	1233	4309574	1630	700	8.566920305622457	0.5677210056772101
PECAM1	A	S1	H2	EC	1098	993544	773	481	9.605521957387007	0.43806921675774135
CDH5	A	S1	H2	EC	1098	993544	280	225	8.143737408728375	0.20491803278688525
VWF	A	S1	H2	EC	1098	993544	3419	926	11.749122121302559	0.843351548269581
RGS5	A	S1	H2	EC	1098	993544	38	27	5.2945076125105945	0.02459016393442623
PDGFRB	A	S1	H2	EC	1098	993544	7	4	3.008179510007398	0.0036429872495446266
KCNJ8	A	S1	H2	EC	1098	993544	0	0	0.0	0.0
PECAM1	A	S1	H2	PC	3163	4061572	23	17	2.736135522988434	0.005374644325007904
CDH5	A	S1	H2	PC	3163	4061572	3	2	0.797951162940337	0.0006323110970597534
VWF	A	S1	H2	PC	3163	4061572	64	54	4.066730348673783	0.01707239962061334
RGS5	A	S1	H2	PC	3163	4061572	4292	1979	10.046760735678458	0.625671830540626
PDGFRB	A	S1	H2	PC	3163	4061572	8360	2558	11.007949747577035	0.8087258931394246
KCNJ8	A	S1	H2	PC	3163	4061572	922	693	7.832926088941034	0.21909579513120456
PECAM1	A	S1	H3	EC	776	688161	643	371	9.869400086215919	0.47809278350515466
CDH5	A	S1	H3	EC	776	688161	283	220	8.687344096495508	0.28350515463917525
VWF	A	S1	H3	EC	776	688161	4101	686	12.541184058930112	0.884020618556701
RGS5	A	S1	H3	EC	776	688161	104	74	7.249136451464059	0.09536082474226804
PDGFRB	A	S1	H3	EC	776	688161	2	2	1.9658015089914205	0.002577319587628866
KCNJ8	A	S1	H3	EC	776	688161	1	1	1.2946344625463169	0.001288659793814433
PECAM1	A	S1	H3	PC	3936	5192907	28	23	2.67626069118795	0.005843495934959349
CDH5	A	S1	H3	PC	3936	5192907	2	2	0.4700325626703812	0.0005081300813008131
VWF	A	S1	H3	PC	3936	5192907	66	45	3.7771192181369266	0.011432926829268292
RGS5	A	S1	H3	PC	3936	5192907	6820	2791	10.360111719182052	0.7090955284552846
PDGFRB	A	S1	H3	PC	3936	5192907	10921	3173	11.038960791004394	0.8061483739837398
KCNJ8	A	S1	H3	PC	3936	5192907	1245	953	7.911392618781038	0.2421239837398374
PECAM1	A	S1	H4	EC	593	504907	352	213	9.447409946203111	0.3591905564924115
CDH5	A	S1	H4	EC	593	504907	173	140	8.424743070832648	0.23608768971332209
VWF	A	S1	H4	EC	593	504907	1655	463	11.678965987547384	0.7807757166947723
RGS5	A	S1	H4	EC	593	504907	79	45	7.2988824163156965	0.07588532883642496
PDGFRB	A	S1	H4	EC	593	504907	7	7	3.893744610158241	0.011804384485666104
KCNJ8	A	S1	H4	EC	593	504907	0	0	0.0	0.0
PECAM1	A	S1	H4	PC	4860	6759956	9	8	1.2211777456930868	0.0016460905349794238
CDH5	A	S1	H4	PC	4860	6759956	0	0	0.0	0.0
VWF	A	S1	H4	PC	4860	6759956	39	19	2.7589999036420796	0.003909465020576132
RGS5	A	S1	H4	PC	4860	6759956	8104	3390	10.228607525858843	0.6975308641975309
PDGFRB	A	S1	H4	PC	4860	6759956	14862	4129	11.102982856062829	0.8495884773662551
KCNJ8	A	S1	H4	PC	4860	6759956	1149	961	7.417612218864585	0.1977366255144033
PECAM1	A	S1	H5	EC	1078	927248	787	472	9.730891460604639	0.437847866419295
CDH5	A	S1	H5	EC	1078	927248	252	215	8.091551501460748	0.19944341372912802
VWF	A	S1	H5	EC	1078	927248	4132	903	12.12192109674264	0.8376623376623377
RGS5	A	S1	H5	EC	1078	927248	51	39	5.807392707440527	0.036178107606679034
PDGFRB	A	S1	H5	EC	1078	927248	1	1	1.055515074804102	0.0009276437847866419
KCNJ8	A	S1	H5	EC	1078	927248	0	0	0.0	0.0
PECAM1	A	S1	H5	PC	4637	6155458	7	6	1.095723365730384	0.0012939400474444684
CDH5	A	S1	H5	PC	4637	6155458	0	0	0.0	0.0
VWF	A	S1	H5	PC	4637	6155458	20	10	2.0871739225379766	0.0021565667457407807
RGS5	A	S1	H5	PC	4637	6155458	6052	2878	9.942796679024239	0.6206599094241967
PDGFRB	A	S1	H5	PC	4637	6155458	12316	3896	10.967100816501958	0.8401984041406082
KCNJ8	A	S1	H5	PC	4637	6155458	1187	977	7.598700105659696	0.21069657105887427
PECAM1	A	S1	H6	EC	487	519773	718	291	10.432930449649072	0.5975359342915811
CDH5	A	S1	H6	EC	487	519773	213	154	8.682272267602245	0.3162217659137577
VWF	A	S1	H6	EC	487	519773	1925	384	11.855078623798097	0.7885010266940452
RGS5	A	S1	H6	EC	487	519773	56	40	6.7647301672955145	0.08213552361396304
PDGFRB	A	S1	H6	EC	487	519773	6	6	3.648868135793672	0.012320328542094456
KCNJ8	A	S1	H6	EC	487	519773	1	1	1.5479022534757976	0.002053388090349076
PECAM1	A	S1	H6	PC	2853	4549583	15	14	2.1033316108876337	0.004907115317209955
CDH5	A	S1	H6	PC	2853	4549583	7	6	1.3440345400469025	0.002103049421661409
VWF	A	S1	H6	PC	2853	4549583	19	18	2.371895290059336	0.006309148264984227
RGS5	A	S1	H6	PC	2853	4549583	4969	2031	10.094325825457851	0.711882229232387
PDGFRB	A	S1	H6	PC	2853	4549583	7206	2210	10.630159190887106	0.7746232036452857
KCNJ8	A	S1	H6	PC	2853	4549583	984	743	7.763435200634452	0.26042762004907116
PECAM1	A	S1	H7	EC	457	424757	280	176	9.366760283187702	0.3851203501094092
CDH5	A	S1	H7	EC	457	424757	166	128	8.614016623177386	0.2800875273522976
VWF	A	S1	H7	EC	457	424757	2324	413	12.417948382037565	0.9037199124726477
RGS5	A	S1	H7	EC	457	424757	149	89	8.458565758028676	0.19474835886214442
PDGFRB	A	S1	H7	EC	457	424757	4	4	3.3808885987071604	0.0087527352297593
KCNJ8	A	S1	H7	EC	457	424757	0	0	0.0	0.0
PECAM1	A	S1	H7	PC	3805	5332639	9	7	1.4263826992651158	0.0018396846254927727
CDH5	A	S1	H7	PC	3805	5332639	1	1	0.24795717292540495	0.00026281208935611036
VWF	A	S1	H7	PC	3805	5332639	39	31	3.0554476734211584	0.008147174770039421
RGS5	A	S1	H7	PC	3805	5332639	6414	2692	10.233357939424364	0.7074901445466492
PDGFRB	A	S1	H7	PC	3805	5332639	10933	3121	11.00225555416014	0.8202365308804205
KCNJ8	A	S1	H7	PC	3805	5332639	1287	990	7.920912077720302	0.26018396846254926
