## Supplementary Software 1 for "*IL18* and pyroptosis-related genes show contrasting expression in human cardiac pericytes and endothelial cells": donor_class_gene_A_S2.tsv

gene	dataset	role	donor	analysis_class	nuclei	library_sum	count	positive_nuclei	L	p
PECAM1	A	S2	AH1	EC	2879	3819273	3812	1773	9.964479081011056	0.6158388329281
CDH5	A	S2	AH1	EC	2879	3819273	1210	914	8.31203987078867	0.31747134421674195
VWF	A	S2	AH1	EC	2879	3819273	8143	2298	11.058723141951386	0.7981938172976728
RGS5	A	S2	AH1	EC	2879	3819273	1529	571	8.648673843909648	0.19833275442862106
PDGFRB	A	S2	AH1	EC	2879	3819273	41	30	3.552749295530934	0.010420284821118444
KCNJ8	A	S2	AH1	EC	2879	3819273	29	28	3.1031733291929595	0.009725599166377214
PECAM1	A	S2	AH1	PC	3123	4208454	65	55	4.039586024400052	0.01761127121357669
CDH5	A	S2	AH1	PC	3123	4208454	14	12	2.1132461812729324	0.0038424591738712775
VWF	A	S2	AH1	PC	3123	4208454	90	65	4.484494275685784	0.020813320525136087
RGS5	A	S2	AH1	PC	3123	4208454	12228	2806	11.50510692890045	0.8984950368235671
PDGFRB	A	S2	AH1	PC	3123	4208454	9421	2729	11.129018462753752	0.8738392571245597
KCNJ8	A	S2	AH1	PC	3123	4208454	4181	2020	9.95779341777689	0.6468139609349984
PECAM1	A	S2	D1	EC	1049	987348	1126	628	10.156625033272448	0.5986653956148713
CDH5	A	S2	D1	EC	1049	987348	266	225	8.078996996122724	0.21448999046711154
VWF	A	S2	D1	EC	1049	987348	1706	711	10.755606079239637	0.6777883698760725
RGS5	A	S2	D1	EC	1049	987348	238	96	7.919159862934898	0.09151572926596759
PDGFRB	A	S2	D1	EC	1049	987348	5	5	2.6002865550755048	0.004766444232602479
KCNJ8	A	S2	D1	EC	1049	987348	5	5	2.6002865550755048	0.004766444232602479
PECAM1	A	S2	D1	PC	1492	1436224	5	5	2.163933761109801	0.003351206434316354
CDH5	A	S2	D1	PC	1492	1436224	2	2	1.2585433097444414	0.0013404825737265416
VWF	A	S2	D1	PC	1492	1436224	2	2	1.2585433097444414	0.0013404825737265416
RGS5	A	S2	D1	PC	1492	1436224	1485	789	10.015361074001959	0.5288203753351206
PDGFRB	A	S2	D1	PC	1492	1436224	3046	1180	11.051099537492151	0.7908847184986595
KCNJ8	A	S2	D1	PC	1492	1436224	483	376	8.397882161237705	0.2520107238605898
PECAM1	A	S2	D11	EC	576	662180	722	346	10.091882241250758	0.6006944444444444
CDH5	A	S2	D11	EC	576	662180	216	165	8.354008189599712	0.2864583333333333
VWF	A	S2	D11	EC	576	662180	1722	491	11.345128754083651	0.8524305555555556
RGS5	A	S2	D11	EC	576	662180	105	47	7.318019928066441	0.08159722222222222
PDGFRB	A	S2	D11	EC	576	662180	2	2	2.0073127781835227	0.003472222222222222
KCNJ8	A	S2	D11	EC	576	662180	3	3	2.467407360456461	0.005208333333333333
PECAM1	A	S2	D11	PC	701	823993	1	1	1.1463962062688309	0.0014265335235378032
CDH5	A	S2	D11	PC	701	823993	1	1	1.1463962062688309	0.0014265335235378032
VWF	A	S2	D11	PC	701	823993	2	2	1.7770325259546202	0.0028530670470756064
RGS5	A	S2	D11	PC	701	823993	999	388	10.244826351322565	0.5534950071326676
PDGFRB	A	S2	D11	PC	701	823993	1013	469	10.264887510136647	0.6690442225392297
KCNJ8	A	S2	D11	PC	701	823993	293	197	8.478104411115222	0.2810271041369472
PECAM1	A	S2	D2	EC	1285	1099804	760	530	9.434695399552105	0.41245136186770426
CDH5	A	S2	D2	EC	1285	1099804	337	276	8.264058930840964	0.21478599221789882
VWF	A	S2	D2	EC	1285	1099804	2508	976	11.155707703545136	0.7595330739299611
RGS5	A	S2	D2	EC	1285	1099804	487	242	8.793785923361972	0.18832684824902723
PDGFRB	A	S2	D2	EC	1285	1099804	30	28	4.821587144168751	0.02178988326848249
KCNJ8	A	S2	D2	EC	1285	1099804	5	5	2.4715164476637086	0.0038910505836575876
PECAM1	A	S2	D2	PC	4388	4044577	24	24	2.793661090686549	0.0054694621695533276
CDH5	A	S2	D2	PC	4388	4044577	8	8	1.5743229955398734	0.0018231540565177757
VWF	A	S2	D2	PC	4388	4044577	33	28	3.195201627992783	0.006381039197812215
RGS5	A	S2	D2	PC	4388	4044577	4505	2429	10.12261723035067	0.5535551504102096
PDGFRB	A	S2	D2	PC	4388	4044577	9883	3684	11.255334794462621	0.8395624430264357
KCNJ8	A	S2	D2	PC	4388	4044577	1377	1049	8.415555344919548	0.23906107566089335
PECAM1	A	S2	D3	EC	869	767290	675	401	9.78253885175237	0.4614499424626007
CDH5	A	S2	D3	EC	869	767290	304	246	8.633720401981384	0.28308400460299193
VWF	A	S2	D3	EC	869	767290	1482	596	10.916232621619232	0.6858457997698504
RGS5	A	S2	D3	EC	869	767290	106	60	7.120482052332734	0.06904487917146145
PDGFRB	A	S2	D3	EC	869	767290	10	10	3.8107394234558574	0.011507479861910242
KCNJ8	A	S2	D3	EC	869	767290	5	5	2.9100497104318936	0.005753739930955121
PECAM1	A	S2	D3	PC	2556	2589419	18	18	2.9912027849015517	0.007042253521126761
CDH5	A	S2	D3	PC	2556	2589419	5	5	1.5513610158475402	0.0019561815336463224
VWF	A	S2	D3	PC	2556	2589419	30	23	3.6537032969932324	0.008998435054773083
RGS5	A	S2	D3	PC	2556	2589419	1139	793	8.784199722788912	0.3102503912363067
PDGFRB	A	S2	D3	PC	2556	2589419	3854	1778	10.540481416296942	0.6956181533646323
KCNJ8	A	S2	D3	PC	2556	2589419	384	316	7.222029911106402	0.12363067292644757
PECAM1	A	S2	D4	EC	1084	792461	495	372	9.28918068216626	0.34317343173431736
CDH5	A	S2	D4	EC	1084	792461	240	216	8.247234571429848	0.1992619926199262
VWF	A	S2	D4	EC	1084	792461	1839	762	11.1809154743211	0.7029520295202952
RGS5	A	S2	D4	EC	1084	792461	291	127	8.524386957169256	0.11715867158671586
PDGFRB	A	S2	D4	EC	1084	792461	3	3	2.2587225028699027	0.0027675276752767526
KCNJ8	A	S2	D4	EC	1084	792461	3	3	2.2587225028699027	0.0027675276752767526
PECAM1	A	S2	D4	PC	2470	2067251	7	7	2.1329516547088145	0.002834008097165992
CDH5	A	S2	D4	PC	2470	2067251	4	3	1.55332942887163	0.0012145748987854252
VWF	A	S2	D4	PC	2470	2067251	21	21	3.4800606109390824	0.008502024291497975
RGS5	A	S2	D4	PC	2470	2067251	2737	1283	10.371755405426542	0.5194331983805668
PDGFRB	A	S2	D4	PC	2470	2067251	4390	1866	11.05297086210045	0.7554655870445344
KCNJ8	A	S2	D4	PC	2470	2067251	927	655	8.811925652857509	0.2651821862348178
PECAM1	A	S2	D5	EC	388	270361	177	124	9.356848571771868	0.31958762886597936
CDH5	A	S2	D5	EC	388	270361	61	55	7.824158485759935	0.14175257731958762
VWF	A	S2	D5	EC	388	270361	458	233	10.727096210345294	0.6005154639175257
RGS5	A	S2	D5	EC	388	270361	79	37	8.195750680670876	0.09536082474226804
PDGFRB	A	S2	D5	EC	388	270361	2	2	3.069962751564621	0.005154639175257732
KCNJ8	A	S2	D5	EC	388	270361	3	3	3.596490936225544	0.007731958762886598
PECAM1	A	S2	D5	PC	1252	954947	4	4	2.3753770556376055	0.003194888178913738
CDH5	A	S2	D5	PC	1252	954947	1	1	1.033636925335662	0.0007987220447284345
VWF	A	S2	D5	PC	1252	954947	24	24	4.707761364453636	0.019169329073482427
RGS5	A	S2	D5	PC	1252	954947	1034	616	10.081859681030208	0.49201277955271566
PDGFRB	A	S2	D5	PC	1252	954947	2225	972	11.186716107461356	0.7763578274760383
KCNJ8	A	S2	D5	PC	1252	954947	360	289	8.5621823962696	0.23083067092651757
PECAM1	A	S2	D6	EC	698	594128	402	279	9.404336633462812	0.3997134670487106
CDH5	A	S2	D6	EC	698	594128	167	145	8.139982105524835	0.20773638968481375
VWF	A	S2	D6	EC	698	594128	839	420	10.464702580011997	0.6017191977077364
RGS5	A	S2	D6	EC	698	594128	74	52	6.972144475418885	0.07449856733524356
PDGFRB	A	S2	D6	EC	698	594128	14	14	4.618470420762335	0.02005730659025788
KCNJ8	A	S2	D6	EC	698	594128	11	11	4.286476726729039	0.015759312320916905
PECAM1	A	S2	D6	PC	649	740624	8	8	3.5609230724656302	0.012326656394453005
CDH5	A	S2	D6	PC	649	740624	4	4	2.6782637649668137	0.0061633281972265025
VWF	A	S2	D6	PC	649	740624	24	21	5.0619967767803535	0.032357473035439135
RGS5	A	S2	D6	PC	649	740624	1742	517	11.200328944493604	0.7966101694915254
PDGFRB	A	S2	D6	PC	649	740624	1122	515	10.565995752825614	0.7935285053929122
KCNJ8	A	S2	D6	PC	649	740624	434	285	9.197197897140615	0.4391371340523883
PECAM1	A	S2	D7	EC	1923	2131345	1566	856	9.523066547248076	0.4451378055122205
CDH5	A	S2	D7	EC	1923	2131345	639	504	8.232711993259912	0.2620904836193448
VWF	A	S2	D7	EC	1923	2131345	3246	1332	10.57363011624529	0.6926677067082684
RGS5	A	S2	D7	EC	1923	2131345	213	97	6.657309792434922	0.050442017680707225
PDGFRB	A	S2	D7	EC	1923	2131345	31	19	3.958360726621715	0.009880395215808632
KCNJ8	A	S2	D7	EC	1923	2131345	5	5	1.7424100598306076	0.0026001040041601664
PECAM1	A	S2	D7	PC	1482	1389846	13	11	3.3720542114009104	0.007422402159244264
CDH5	A	S2	D7	PC	1482	1389846	7	7	2.5937192935498845	0.004723346828609987
VWF	A	S2	D7	PC	1482	1389846	17	17	3.7259124573522966	0.011470985155195682
RGS5	A	S2	D7	PC	1482	1389846	1909	939	10.424726322325586	0.6336032388663968
PDGFRB	A	S2	D7	PC	1482	1389846	3948	1306	11.472489032610094	0.8812415654520918
KCNJ8	A	S2	D7	PC	1482	1389846	581	438	8.71091635612256	0.29554655870445345
PECAM1	A	S2	D8	EC	2284	7463966	4241	1597	9.152783198749292	0.6992119089316988
CDH5	A	S2	D8	EC	2284	7463966	1839	1103	7.95060697867409	0.4829246935201401
VWF	A	S2	D8	EC	2284	7463966	15064	2146	10.97958952499931	0.9395796847635727
RGS5	A	S2	D8	EC	2284	7463966	2291	430	8.266511918835834	0.18826619964973731
PDGFRB	A	S2	D8	EC	2284	7463966	14	13	1.523902354886124	0.005691768826619965
KCNJ8	A	S2	D8	EC	2284	7463966	16	15	1.652432566174686	0.006567425569176883
PECAM1	A	S2	D8	PC	1217	3923166	21	15	2.667397059910878	0.012325390304026294
CDH5	A	S2	D8	PC	1217	3923166	14	14	2.191735215505423	0.011503697617091208
VWF	A	S2	D8	PC	1217	3923166	43	29	3.580210071939678	0.0238290879211175
RGS5	A	S2	D8	PC	1217	3923166	8174	1134	11.025500411922264	0.9317995069843878
PDGFRB	A	S2	D8	PC	1217	3923166	5208	1125	10.375581719439646	0.924404272801972
KCNJ8	A	S2	D8	PC	1217	3923166	1602	690	8.677168773554058	0.5669679539852095
PECAM1	A	S2	H2	EC	1545	1426673	1193	702	9.70944787236307	0.45436893203883494
CDH5	A	S2	H2	EC	1545	1426673	382	303	8.070152190686008	0.19611650485436893
VWF	A	S2	H2	EC	1545	1426673	4806	1301	11.718394436793018	0.8420711974110032
RGS5	A	S2	H2	EC	1545	1426673	50	39	5.171790217426291	0.02524271844660194
PDGFRB	A	S2	H2	EC	1545	1426673	10	7	3.0016788028647885	0.004530744336569579
KCNJ8	A	S2	H2	EC	1545	1426673	0	0	0.0	0.0
PECAM1	A	S2	H2	PC	3116	3902127	17	14	2.4213171201083026	0.004492939666238768
CDH5	A	S2	H2	PC	3116	3902127	3	2	0.8227802866147407	0.0006418485237483953
VWF	A	S2	H2	PC	3116	3902127	58	52	3.987656344008307	0.01668806161745828
RGS5	A	S2	H2	PC	3116	3902127	4187	1949	10.068784381109204	0.6254813863928113
PDGFRB	A	S2	H2	PC	3116	3902127	8135	2518	11.026357751048433	0.8080872913992297
KCNJ8	A	S2	H2	PC	3116	3902127	888	671	7.836480861099329	0.21534017971758665
PECAM1	A	S2	H3	EC	1035	933607	876	491	9.875436526311557	0.47439613526570046
CDH5	A	S2	H3	EC	1035	933607	372	284	8.641887718309029	0.2743961352657005
VWF	A	S2	H3	EC	1035	933607	5211	904	12.446715707457917	0.8734299516908213
RGS5	A	S2	H3	EC	1035	933607	136	98	7.196445470750181	0.09468599033816426
PDGFRB	A	S2	H3	EC	1035	933607	3	3	2.0749655443634016	0.002898550724637681
KCNJ8	A	S2	H3	EC	1035	933607	1	1	1.0504073177977524	0.000966183574879227
PECAM1	A	S2	H3	PC	3858	4976727	27	22	2.6837531235406105	0.005702436495593572
CDH5	A	S2	H3	PC	3858	4976727	2	2	0.4873531322771617	0.0005184033177812338
VWF	A	S2	H3	PC	3858	4976727	52	39	3.5171035943503766	0.01010886469673406
RGS5	A	S2	H3	PC	3858	4976727	6672	2738	10.389782046628804	0.709694142042509
PDGFRB	A	S2	H3	PC	3858	4976727	10633	3107	11.06173891572544	0.8053395541731467
KCNJ8	A	S2	H3	PC	3858	4976727	1222	936	7.945694919555774	0.24261275272161742
PECAM1	A	S2	H4	EC	806	696985	557	310	9.644138148416053	0.38461538461538464
CDH5	A	S2	H4	EC	806	696985	232	186	8.383109195063568	0.23076923076923078
VWF	A	S2	H4	EC	806	696985	2218	614	11.636297418961862	0.7617866004962779
RGS5	A	S2	H4	EC	806	696985	99	60	7.160278457795405	0.07444168734491315
PDGFRB	A	S2	H4	EC	806	696985	7	7	3.4650939228453983	0.008684863523573201
KCNJ8	A	S2	H4	EC	806	696985	0	0	0.0	0.0
PECAM1	A	S2	H4	PC	4764	6594747	8	7	1.1460599836426744	0.0014693534844668346
CDH5	A	S2	H4	PC	4764	6594747	0	0	0.0	0.0
VWF	A	S2	H4	PC	4764	6594747	37	17	2.7247650879597143	0.003568429890848027
RGS5	A	S2	H4	PC	4764	6594747	7940	3333	10.23480374457846	0.6996221662468514
PDGFRB	A	S2	H4	PC	4764	6594747	14548	4054	11.107869736500653	0.8509655751469354
KCNJ8	A	S2	H4	PC	4764	6594747	1123	939	7.420272256199402	0.19710327455919396
PECAM1	A	S2	H5	EC	1702	1518546	1395	798	9.844928406158918	0.4688601645123384
CDH5	A	S2	H5	EC	1702	1518546	391	326	8.013926399407742	0.19153936545240893
VWF	A	S2	H5	EC	1702	1518546	6068	1399	11.964675754927445	0.8219741480611046
RGS5	A	S2	H5	EC	1702	1518546	76	59	5.673778994069422	0.03466509988249119
PDGFRB	A	S2	H5	EC	1702	1518546	3	3	1.5731679983168394	0.0017626321974148062
KCNJ8	A	S2	H5	EC	1702	1518546	0	0	0.0	0.0
PECAM1	A	S2	H5	PC	4578	6074398	7	6	1.1059311768974383	0.001310615989515072
CDH5	A	S2	H5	PC	4578	6074398	0	0	0.0	0.0
VWF	A	S2	H5	PC	4578	6074398	20	10	2.101820601115174	0.00218435998252512
RGS5	A	S2	H5	PC	4578	6074398	5986	2847	9.94609838289485	0.6218872870249017
PDGFRB	A	S2	H5	PC	4578	6074398	12180	3852	10.970204394662002	0.8414154652686763
KCNJ8	A	S2	H5	PC	4578	6074398	1175	967	7.603142691940204	0.21122761031017911
PECAM1	A	S2	H6	EC	703	755729	1060	422	10.454935864825236	0.6002844950213371
CDH5	A	S2	H6	EC	703	755729	304	226	8.655568641322104	0.32147937411095306
VWF	A	S2	H6	EC	703	755729	2750	546	11.82967142635396	0.7766714082503556
RGS5	A	S2	H6	EC	703	755729	94	67	6.970200376905348	0.0953058321479374
PDGFRB	A	S2	H6	EC	703	755729	7	7	3.359321503512537	0.00995732574679943
KCNJ8	A	S2	H6	EC	703	755729	1	1	1.2161292891347635	0.001422475106685633
PECAM1	A	S2	H6	PC	2797	4468385	14	13	2.0472323126940037	0.004647836968180193
CDH5	A	S2	H6	PC	2797	4468385	7	6	1.3598368424022707	0.0021451555237754737
VWF	A	S2	H6	PC	2797	4468385	18	17	2.3300710289228768	0.006077940650697175
RGS5	A	S2	H6	PC	2797	4468385	4885	1999	10.095708404064236	0.714694315337862
PDGFRB	A	S2	H6	PC	2797	4468385	7124	2178	10.639622923676251	0.778691455130497
KCNJ8	A	S2	H6	PC	2797	4468385	973	735	7.773152735715234	0.2627815516624955
PECAM1	A	S2	H7	EC	623	599252	459	266	9.582997915786288	0.42696629213483145
CDH5	A	S2	H7	EC	623	599252	234	173	8.612819879255348	0.27768860353130015
VWF	A	S2	H7	EC	623	599252	3098	555	12.33616574105263	0.8908507223113965
RGS5	A	S2	H7	EC	623	599252	186	116	8.282564668821033	0.18619582664526485
PDGFRB	A	S2	H7	EC	623	599252	4	4	2.940164523353953	0.006420545746388443
KCNJ8	A	S2	H7	EC	623	599252	0	0	0.0	0.0
PECAM1	A	S2	H7	PC	3770	5220433	9	7	1.4457240156792626	0.001856763925729443
CDH5	A	S2	H7	PC	3770	5220433	1	1	0.2528455351842081	0.0002652519893899204
VWF	A	S2	H7	PC	3770	5220433	39	31	3.0824717731070432	0.008222811671087533
RGS5	A	S2	H7	PC	3770	5220433	6342	2670	10.247739757933576	0.7082228116710876
PDGFRB	A	S2	H7	PC	3770	5220433	10803	3093	11.015671909641513	0.8204244031830239
KCNJ8	A	S2	H7	PC	3770	5220433	1271	978	7.933492348668524	0.25941644562334215
