## Supplementary Software 1 for "*IL18* and pyroptosis-related genes show contrasting expression in human cardiac pericytes and endothelial cells": donor_class_gene_A_S3.tsv

gene	dataset	role	donor	analysis_class	nuclei	library_sum	count	positive_nuclei	L	p
PECAM1	A	S3	AH1	EC	726	1396032	2287	577	10.678789021023174	0.7947658402203857
CDH5	A	S3	AH1	EC	726	1396032	441	298	8.307862623842455	0.41046831955922863
VWF	A	S3	AH1	EC	726	1396032	2767	607	10.953502615131276	0.8360881542699724
RGS5	A	S3	AH1	EC	726	1396032	1332	337	9.899557612095528	0.4641873278236915
PDGFRB	A	S3	AH1	EC	726	1396032	14	12	3.4631546581903954	0.01652892561983471
KCNJ8	A	S3	AH1	EC	726	1396032	14	14	3.4631546581903954	0.01928374655647383
PECAM1	A	S3	AH1	PC	621	797141	21	18	4.773160173784106	0.028985507246376812
CDH5	A	S3	AH1	PC	621	797141	10	9	3.7596706044040182	0.014492753623188406
VWF	A	S3	AH1	PC	621	797141	40	25	5.67748930993309	0.040257648953301126
RGS5	A	S3	AH1	PC	621	797141	3715	588	12.186549187641218	0.9468599033816425
PDGFRB	A	S3	AH1	PC	621	797141	1534	529	10.910925428409055	0.8518518518518519
KCNJ8	A	S3	AH1	PC	621	797141	956	446	10.229162429533016	0.7181964573268921
PECAM1	A	S3	D1	EC	74	59919	39	29	9.348459695544069	0.3918918918918919
CDH5	A	S3	D1	EC	74	59919	15	13	7.97348474856019	0.17567567567567569
VWF	A	S3	D1	EC	74	59919	178	60	11.537061637635817	0.8108108108108109
RGS5	A	S3	D1	EC	74	59919	43	26	9.489116343740891	0.35135135135135137
PDGFRB	A	S3	D1	EC	74	59919	3	2	5.6743361066251135	0.02702702702702703
KCNJ8	A	S3	D1	EC	74	59919	1	1	4.144796660097481	0.013513513513513514
PECAM1	A	S3	D1	PC	474	385916	0	0	0.0	0.0
CDH5	A	S3	D1	PC	474	385916	0	0	0.0	0.0
VWF	A	S3	D1	PC	474	385916	0	0	0.0	0.0
RGS5	A	S3	D1	PC	474	385916	541	245	10.45415478243731	0.5168776371308017
PDGFRB	A	S3	D1	PC	474	385916	742	347	10.909666766670814	0.7320675105485233
KCNJ8	A	S3	D1	PC	474	385916	184	133	8.900225887900376	0.2805907172995781
PECAM1	A	S3	D11	EC	306	381022	400	186	10.037283576390472	0.6078431372549019
CDH5	A	S3	D11	EC	306	381022	87	68	7.841301868738483	0.2222222222222222
VWF	A	S3	D11	EC	306	381022	880	250	11.17403803012312	0.8169934640522876
RGS5	A	S3	D11	EC	306	381022	24	12	5.9997404911343155	0.0392156862745098
PDGFRB	A	S3	D11	EC	306	381022	4	4	3.523321253750418	0.013071895424836602
KCNJ8	A	S3	D11	EC	306	381022	2	2	2.643634745130588	0.006535947712418301
PECAM1	A	S3	D11	PC	550	578662	1	1	1.4479095031389915	0.0018181818181818182
CDH5	A	S3	D11	PC	550	578662	1	1	1.4479095031389915	0.0018181818181818182
VWF	A	S3	D11	PC	550	578662	2	2	2.1558298708391366	0.0036363636363636364
RGS5	A	S3	D11	PC	550	578662	519	262	9.810405560957111	0.4763636363636364
PDGFRB	A	S3	D11	PC	550	578662	1059	429	10.838482168126175	0.78
KCNJ8	A	S3	D11	PC	550	578662	164	116	8.151840676569767	0.2109090909090909
PECAM1	A	S3	D2	EC	322	242119	160	116	9.370321391321175	0.36024844720496896
CDH5	A	S3	D2	EC	322	242119	57	51	7.885216971242744	0.15838509316770186
VWF	A	S3	D2	EC	322	242119	586	237	11.241564610355432	0.7360248447204969
RGS5	A	S3	D2	EC	322	242119	51	35	7.725470028470432	0.10869565217391304
PDGFRB	A	S3	D2	EC	322	242119	0	0	0.0	0.0
KCNJ8	A	S3	D2	EC	322	242119	8	7	5.089227090783823	0.021739130434782608
PECAM1	A	S3	D2	PC	1397	1288848	3	3	1.7345080568663447	0.0021474588403722263
CDH5	A	S3	D2	PC	1397	1288848	4	4	2.0368713835110013	0.002863278453829635
VWF	A	S3	D2	PC	1397	1288848	7	7	2.68508947731275	0.005010737294201861
RGS5	A	S3	D2	PC	1397	1288848	1599	838	10.278034486188357	0.5998568360773086
PDGFRB	A	S3	D2	PC	1397	1288848	3124	1167	11.24369168872358	0.835361488904796
KCNJ8	A	S3	D2	PC	1397	1288848	462	353	8.489686015093834	0.2526843235504653
PECAM1	A	S3	D3	EC	33	23852	14	10	9.199556718669964	0.30303030303030304
CDH5	A	S3	D3	EC	33	23852	8	7	8.394040943576517	0.21212121212121213
VWF	A	S3	D3	EC	33	23852	67	24	11.456348646393325	0.7272727272727273
RGS5	A	S3	D3	EC	33	23852	27	9	10.145907374934701	0.2727272727272727
PDGFRB	A	S3	D3	EC	33	23852	2	2	6.406849740564168	0.06060606060606061
KCNJ8	A	S3	D3	EC	33	23852	0	0	0.0	0.0
PECAM1	A	S3	D3	PC	146	98394	1	1	3.480681495969718	0.00684931506849315
CDH5	A	S3	D3	PC	146	98394	1	1	3.480681495969718	0.00684931506849315
VWF	A	S3	D3	PC	146	98394	3	2	4.976806458823389	0.0136986301369863
RGS5	A	S3	D3	PC	146	98394	110	69	10.127935460409148	0.4726027397260274
PDGFRB	A	S3	D3	PC	146	98394	119	76	10.241295994974273	0.5205479452054794
KCNJ8	A	S3	D3	PC	146	98394	31	23	8.304054018835334	0.15753424657534246
PECAM1	A	S3	D4	EC	121	83312	62	41	9.541465496817334	0.33884297520661155
CDH5	A	S3	D4	EC	121	83312	39	30	8.87381270224407	0.24793388429752067
VWF	A	S3	D4	EC	121	83312	256	93	11.585801308620262	0.768595041322314
RGS5	A	S3	D4	EC	121	83312	45	25	9.079853478359329	0.2066115702479339
PDGFRB	A	S3	D4	EC	121	83312	3	3	5.209812760917173	0.024793388429752067
KCNJ8	A	S3	D4	EC	121	83312	2	2	4.6442107937146355	0.01652892561983471
PECAM1	A	S3	D4	PC	501	433562	1	1	1.7252940801090364	0.001996007984031936
CDH5	A	S3	D4	PC	501	433562	0	0	0.0	0.0
VWF	A	S3	D4	PC	501	433562	5	5	3.6475880536363037	0.00998003992015968
RGS5	A	S3	D4	PC	501	433562	601	248	10.43795134631838	0.49500998003992014
PDGFRB	A	S3	D4	PC	501	433562	800	371	10.850327629353798	0.7405189620758483
KCNJ8	A	S3	D4	PC	501	433562	211	156	8.929750370695745	0.31137724550898205
PECAM1	A	S3	D5	EC	45	35823	25	17	9.448892005432267	0.37777777777777777
CDH5	A	S3	D5	EC	45	35823	6	5	7.396520528354614	0.1111111111111111
VWF	A	S3	D5	EC	45	35823	94	36	11.358108580661044	0.8
RGS5	A	S3	D5	EC	45	35823	15	10	8.713301961018793	0.2222222222222222
PDGFRB	A	S3	D5	EC	45	35823	1	1	4.853747527134083	0.022222222222222223
KCNJ8	A	S3	D5	EC	45	35823	0	0	0.0	0.0
PECAM1	A	S3	D5	PC	794	662744	3	3	2.466401261193782	0.003778337531486146
CDH5	A	S3	D5	PC	794	662744	0	0	0.0	0.0
VWF	A	S3	D5	PC	794	662744	7	7	3.531337499219994	0.008816120906801008
RGS5	A	S3	D5	PC	794	662744	491	323	9.53500161895094	0.4068010075566751
PDGFRB	A	S3	D5	PC	794	662744	1501	648	11.145821512196974	0.8161209068010076
KCNJ8	A	S3	D5	PC	794	662744	183	146	8.114391585958428	0.18387909319899245
PECAM1	A	S3	D6	EC	149	113852	87	64	9.57959869517677	0.42953020134228187
CDH5	A	S3	D6	EC	149	113852	43	36	8.564848020361909	0.24161073825503357
VWF	A	S3	D6	EC	149	113852	193	98	10.72807630171635	0.6577181208053692
RGS5	A	S3	D6	EC	149	113852	32	19	8.139892278909148	0.12751677852348994
PDGFRB	A	S3	D6	EC	149	113852	3	3	4.773468835242152	0.020134228187919462
KCNJ8	A	S3	D6	EC	149	113852	1	1	3.2903260111528385	0.006711409395973154
PECAM1	A	S3	D6	PC	115	126767	0	0	0.0	0.0
CDH5	A	S3	D6	PC	115	126767	1	1	3.151938079828591	0.008695652173913044
VWF	A	S3	D6	PC	115	126767	1	1	3.151938079828591	0.008695652173913044
RGS5	A	S3	D6	PC	115	126767	330	94	11.34662517127161	0.8173913043478261
PDGFRB	A	S3	D6	PC	115	126767	205	91	10.660120814283816	0.7913043478260869
KCNJ8	A	S3	D6	PC	115	126767	76	47	9.230080768173156	0.40869565217391307
PECAM1	A	S3	D7	EC	390	361907	253	157	9.451364903466569	0.4025641025641026
CDH5	A	S3	D7	EC	390	361907	91	79	7.97982994164229	0.20256410256410257
VWF	A	S3	D7	EC	390	361907	463	234	10.32230471715849	0.6
RGS5	A	S3	D7	EC	390	361907	113	47	8.291101205014566	0.12051282051282051
PDGFRB	A	S3	D7	EC	390	361907	16	15	5.498578083134465	0.038461538461538464
KCNJ8	A	S3	D7	EC	390	361907	5	5	3.889055278924895	0.01282051282051282
PECAM1	A	S3	D7	PC	395	438297	9	9	4.42854586102271	0.02278481012658228
CDH5	A	S3	D7	PC	395	438297	5	5	3.6331742337317303	0.012658227848101266
VWF	A	S3	D7	PC	395	438297	14	14	5.041847971748464	0.035443037974683546
RGS5	A	S3	D7	PC	395	438297	674	271	10.587561940493037	0.6860759493670886
PDGFRB	A	S3	D7	PC	395	438297	1126	363	11.327571864546984	0.9189873417721519
KCNJ8	A	S3	D7	PC	395	438297	166	130	8.568862912428873	0.3291139240506329
PECAM1	A	S3	D8	EC	824	3233531	1898	623	9.199609594019478	0.7560679611650486
CDH5	A	S3	D8	EC	824	3233531	743	425	7.850372935315909	0.5157766990291263
VWF	A	S3	D8	EC	824	3233531	5473	764	10.72585781388382	0.9271844660194175
RGS5	A	S3	D8	EC	824	3233531	762	99	7.886645839218543	0.12014563106796117
PDGFRB	A	S3	D8	EC	824	3233531	18	10	2.7151619553804767	0.012135922330097087
KCNJ8	A	S3	D8	EC	824	3233531	15	13	2.4954116256538343	0.015776699029126214
PECAM1	A	S3	D8	PC	289	1177458	12	8	3.4843245889821524	0.02768166089965398
CDH5	A	S3	D8	PC	289	1177458	5	5	2.391337697095098	0.01730103806228374
VWF	A	S3	D8	PC	289	1177458	11	9	3.3704655024912236	0.031141868512110725
RGS5	A	S3	D8	PC	289	1177458	1877	270	10.639442066173846	0.9342560553633218
PDGFRB	A	S3	D8	PC	289	1177458	1469	280	10.286098991230837	0.9688581314878892
KCNJ8	A	S3	D8	PC	289	1177458	443	190	8.55931676802945	0.657439446366782
PECAM1	A	S3	H2	EC	236	202215	149	94	9.527163219996474	0.3983050847457627
CDH5	A	S3	H2	EC	236	202215	57	44	8.144037184170632	0.1864406779661017
VWF	A	S3	H2	EC	236	202215	709	207	11.776091308644808	0.8771186440677966
RGS5	A	S3	H2	EC	236	202215	34	24	7.402055931439341	0.1016949152542373
PDGFRB	A	S3	H2	EC	236	202215	0	0	0.0	0.0
KCNJ8	A	S3	H2	EC	236	202215	1	1	2.5717330025079614	0.00423728813559322
PECAM1	A	S3	H2	PC	1001	1185206	4	4	2.12926347121427	0.003996003996003996
CDH5	A	S3	H2	PC	1001	1185206	0	0	0.0	0.0
VWF	A	S3	H2	PC	1001	1185206	8	8	2.954174242607123	0.007992007992007992
RGS5	A	S3	H2	PC	1001	1185206	1106	572	9.867543020913288	0.5714285714285714
PDGFRB	A	S3	H2	PC	1001	1185206	2895	855	11.254800312922802	0.8541458541458542
KCNJ8	A	S3	H2	PC	1001	1185206	351	273	8.215052662979684	0.2727272727272727
PECAM1	A	S3	H3	EC	210	171599	188	105	10.098792035699946	0.5
CDH5	A	S3	H3	EC	210	171599	67	53	8.612666416523693	0.2523809523809524
VWF	A	S3	H3	EC	210	171599	1131	198	12.686489037160062	0.9428571428571428
RGS5	A	S3	H3	EC	210	171599	54	41	8.302351720192918	0.19523809523809524
PDGFRB	A	S3	H3	EC	210	171599	0	0	0.0	0.0
KCNJ8	A	S3	H3	EC	210	171599	0	0	0.0	0.0
PECAM1	A	S3	H3	PC	824	1061315	6	5	2.734083961731766	0.006067961165048544
CDH5	A	S3	H3	PC	824	1061315	2	2	1.5282985874139485	0.0024271844660194173
VWF	A	S3	H3	PC	824	1061315	13	10	3.727806700972922	0.012135922330097087
RGS5	A	S3	H3	PC	824	1061315	1016	504	9.904338027399382	0.6116504854368932
PDGFRB	A	S3	H3	PC	824	1061315	2241	691	11.044757103574868	0.8385922330097088
KCNJ8	A	S3	H3	PC	824	1061315	215	165	7.6694440617253825	0.20024271844660194
PECAM1	A	S3	H4	EC	212	215821	133	84	9.269714464834294	0.39622641509433965
CDH5	A	S3	H4	EC	212	215821	78	58	8.501481396018207	0.27358490566037735
VWF	A	S3	H4	EC	212	215821	641	174	11.536759056837129	0.8207547169811321
RGS5	A	S3	H4	EC	212	215821	48	35	7.80352755371539	0.1650943396226415
PDGFRB	A	S3	H4	EC	212	215821	0	0	0.0	0.0
KCNJ8	A	S3	H4	EC	212	215821	0	0	0.0	0.0
PECAM1	A	S3	H4	PC	1059	1587712	4	4	1.8153084224654998	0.003777148253068933
CDH5	A	S3	H4	PC	1059	1587712	0	0	0.0	0.0
VWF	A	S3	H4	PC	1059	1587712	1	1	0.7047278199012112	0.0009442870632672333
RGS5	A	S3	H4	PC	1059	1587712	1885	765	10.214614219443087	0.7223796033994334
PDGFRB	A	S3	H4	PC	1059	1587712	3847	961	11.243164171079473	0.9074598677998111
KCNJ8	A	S3	H4	PC	1059	1587712	316	259	7.644062041761801	0.24457034938621341
PECAM1	A	S3	H5	EC	195	167046	130	78	9.605903099589725	0.4
CDH5	A	S3	H5	EC	195	167046	42	34	7.979726710322829	0.17435897435897435
VWF	A	S3	H5	EC	195	167046	511	159	11.579333679014756	0.8153846153846154
RGS5	A	S3	H5	EC	195	167046	26	17	7.291361820357435	0.08717948717948718
PDGFRB	A	S3	H5	EC	195	167046	3	3	4.244820479906938	0.015384615384615385
KCNJ8	A	S3	H5	EC	195	167046	0	0	0.0	0.0
PECAM1	A	S3	H5	PC	1164	1227374	3	3	1.7841868270143004	0.002577319587628866
CDH5	A	S3	H5	PC	1164	1227374	0	0	0.0	0.0
VWF	A	S3	H5	PC	1164	1227374	9	6	3.0587889307238894	0.005154639175257732
RGS5	A	S3	H5	PC	1164	1227374	1352	697	10.106613623342362	0.5987972508591065
PDGFRB	A	S3	H5	PC	1164	1227374	3172	1015	11.336160256622426	0.8719931271477663
KCNJ8	A	S3	H5	PC	1164	1227374	376	291	8.263715632975497	0.25
PECAM1	A	S3	H6	EC	89	102250	107	48	10.032672229984215	0.5393258426966292
CDH5	A	S3	H6	EC	89	102250	37	23	8.503262025783002	0.25842696629213485
VWF	A	S3	H6	EC	89	102250	376	66	11.844808378700542	0.7415730337078652
RGS5	A	S3	H6	EC	89	102250	4	4	5.326242667177762	0.0449438202247191
PDGFRB	A	S3	H6	EC	89	102250	4	4	5.326242667177762	0.0449438202247191
KCNJ8	A	S3	H6	EC	89	102250	1	1	3.430278728673999	0.011235955056179775
PECAM1	A	S3	H6	PC	286	551623	0	0	0.0	0.0
CDH5	A	S3	H6	PC	286	551623	0	0	0.0	0.0
VWF	A	S3	H6	PC	286	551623	1	1	1.4920235498858057	0.0034965034965034965
RGS5	A	S3	H6	PC	286	551623	417	188	9.564056245956976	0.6573426573426573
PDGFRB	A	S3	H6	PC	286	551623	819	223	10.536936499747219	0.7797202797202797
KCNJ8	A	S3	H6	PC	286	551623	120	84	7.771752747415803	0.2937062937062937
PECAM1	A	S3	H7	EC	152	119344	104	64	9.768896374913059	0.42105263157894735
CDH5	A	S3	H7	EC	152	119344	40	32	8.39302816911495	0.21052631578947367
VWF	A	S3	H7	EC	152	119344	538	140	12.138584416559322	0.9210526315789473
RGS5	A	S3	H7	EC	152	119344	28	18	7.880293090762333	0.11842105263157894
PDGFRB	A	S3	H7	EC	152	119344	14	6	6.886403213781602	0.039473684210526314
KCNJ8	A	S3	H7	EC	152	119344	0	0	0.0	0.0
PECAM1	A	S3	H7	PC	1687	1843100	0	0	0.0	0.0
CDH5	A	S3	H7	PC	1687	1843100	3	2	1.3937964433621204	0.0011855364552459987
VWF	A	S3	H7	PC	1687	1843100	10	10	2.6838405105131256	0.005927682276229994
RGS5	A	S3	H7	PC	1687	1843100	1920	1002	10.026140494856538	0.5939537640782454
PDGFRB	A	S3	H7	PC	1687	1843100	4606	1414	11.287741529037032	0.8381742738589212
KCNJ8	A	S3	H7	PC	1687	1843100	449	368	7.934347283048293	0.21813870776526378
