## Supplementary Software 1 for "*IL18* and pyroptosis-related genes show contrasting expression in human cardiac pericytes and endothelial cells": donor_class_gene_A_S4.tsv

gene	dataset	role	donor	analysis_class	nuclei	library_sum	count	positive_nuclei	L	p
PECAM1	A	S4	AH1	EC	85	333444	366	78	10.101497211515607	0.9176470588235294
CDH5	A	S4	AH1	EC	85	333444	79	45	7.894340880544145	0.5294117647058824
VWF	A	S4	AH1	EC	85	333444	898	80	11.395590840105678	0.9411764705882353
RGS5	A	S4	AH1	EC	85	333444	264	50	9.630698764445965	0.5882352941176471
PDGFRB	A	S4	AH1	EC	85	333444	1	1	1.9996408434579458	0.011764705882352941
KCNJ8	A	S4	AH1	EC	85	333444	1	1	1.9996408434579458	0.011764705882352941
PECAM1	A	S4	AH1	PC	59	221073	3	2	3.864946614890602	0.03389830508474576
CDH5	A	S4	AH1	PC	59	221073	1	1	2.465554709874851	0.01694915254237288
VWF	A	S4	AH1	PC	59	221073	10	3	5.530880009708202	0.05084745762711865
RGS5	A	S4	AH1	PC	59	221073	517	56	11.192042503092189	0.9491525423728814
PDGFRB	A	S4	AH1	PC	59	221073	306	53	10.435835014590841	0.8983050847457628
KCNJ8	A	S4	AH1	PC	59	221073	105	42	8.894685114662147	0.711864406779661
PECAM1	A	S4	D11	EC	92	74086	115	62	10.601074420432804	0.6739130434782609
CDH5	A	S4	D11	EC	92	74086	22	18	8.218937044699032	0.1956521739130435
VWF	A	S4	D11	EC	92	74086	228	70	11.588013972277372	0.7608695652173914
RGS5	A	S4	D11	EC	92	74086	19	7	8.008197268899327	0.07608695652173914
PDGFRB	A	S4	D11	EC	92	74086	0	0	0.0	0.0
KCNJ8	A	S4	D11	EC	92	74086	1	1	3.857764758722864	0.010869565217391304
PECAM1	A	S4	D11	PC	63	57636	0	0	0.0	0.0
CDH5	A	S4	D11	PC	63	57636	0	0	0.0	0.0
VWF	A	S4	D11	PC	63	57636	0	0	0.0	0.0
RGS5	A	S4	D11	PC	63	57636	30	14	9.026545617591395	0.2222222222222222
PDGFRB	A	S4	D11	PC	63	57636	53	31	9.846374467510978	0.49206349206349204
KCNJ8	A	S4	D11	PC	63	57636	13	10	7.823707800231855	0.15873015873015872
PECAM1	A	S4	D2	EC	922	761107	556	370	9.514743429895226	0.40130151843817785
CDH5	A	S4	D2	EC	922	761107	209	182	8.106432200241782	0.19739696312364424
VWF	A	S4	D2	EC	922	761107	1810	706	11.216209315365164	0.7657266811279827
RGS5	A	S4	D2	EC	922	761107	144	79	7.57135904109626	0.08568329718004339
PDGFRB	A	S4	D2	EC	922	761107	4	4	2.6451258580974852	0.004338394793926247
KCNJ8	A	S4	D2	EC	922	761107	2	2	1.859075603203428	0.0021691973969631237
PECAM1	A	S4	D2	PC	1518	1559761	4	4	1.8336978826115484	0.002635046113306983
CDH5	A	S4	D2	PC	1518	1559761	0	0	0.0	0.0
VWF	A	S4	D2	PC	1518	1559761	9	8	2.759180293433656	0.005270092226613966
RGS5	A	S4	D2	PC	1518	1559761	2255	970	10.4985842870729	0.6389986824769434
PDGFRB	A	S4	D2	PC	1518	1559761	2763	1192	10.79150905929704	0.7852437417654808
KCNJ8	A	S4	D2	PC	1518	1559761	468	339	8.23383998765806	0.22332015810276679
PECAM1	A	S4	D3	EC	257	205572	125	87	9.250439277173568	0.33852140077821014
CDH5	A	S4	D3	EC	257	205572	59	48	8.169945372862243	0.1867704280155642
VWF	A	S4	D3	EC	257	205572	431	179	11.034516330076261	0.6964980544747081
RGS5	A	S4	D3	EC	257	205572	168	48	9.676366006779716	0.1867704280155642
PDGFRB	A	S4	D3	EC	257	205572	3	3	3.9628661330112123	0.011673151750972763
KCNJ8	A	S4	D3	EC	257	205572	2	1	3.423437177104952	0.0038910505836575876
PECAM1	A	S4	D3	PC	441	334384	8	6	4.6394978501695014	0.013605442176870748
CDH5	A	S4	D3	PC	441	334384	2	2	2.8034641776797744	0.0045351473922902496
VWF	A	S4	D3	PC	441	334384	8	8	4.6394978501695014	0.018140589569160998
RGS5	A	S4	D3	PC	441	334384	306	174	9.839385776327381	0.3945578231292517
PDGFRB	A	S4	D3	PC	441	334384	388	228	10.181577919732062	0.5170068027210885
KCNJ8	A	S4	D3	PC	441	334384	78	64	7.871996073835878	0.14512471655328799
PECAM1	A	S4	D4	EC	398	317490	446	237	10.457143475800804	0.5954773869346733
CDH5	A	S4	D4	EC	398	317490	70	65	7.7910286118675405	0.16331658291457288
VWF	A	S4	D4	EC	398	317490	931	334	11.518346205072547	0.8391959798994975
RGS5	A	S4	D4	EC	398	317490	78	21	7.946479566517655	0.052763819095477386
PDGFRB	A	S4	D4	EC	398	317490	0	0	0.0	0.0
KCNJ8	A	S4	D4	EC	398	317490	1	1	2.0530089545059815	0.002512562814070352
PECAM1	A	S4	D4	PC	1144	1048963	5	5	2.5277240453786427	0.004370629370629371
CDH5	A	S4	D4	PC	1144	1048963	0	0	0.0	0.0
VWF	A	S4	D4	PC	1144	1048963	12	10	3.636899464654141	0.008741258741258742
RGS5	A	S4	D4	PC	1144	1048963	822	469	9.615870657852788	0.40996503496503495
PDGFRB	A	S4	D4	PC	1144	1048963	2171	877	11.015877119119713	0.7666083916083916
KCNJ8	A	S4	D4	PC	1144	1048963	315	250	8.235040480249188	0.21853146853146854
PECAM1	A	S4	D5	EC	166	122599	84	61	9.422402401665824	0.3674698795180723
CDH5	A	S4	D5	EC	166	122599	20	17	7.35872563145843	0.10240963855421686
VWF	A	S4	D5	EC	166	122599	199	102	10.66549403916337	0.6144578313253012
RGS5	A	S4	D5	EC	166	122599	39	14	8.31791119315769	0.08433734939759036
PDGFRB	A	S4	D5	EC	166	122599	1	1	3.194823562677615	0.006024096385542169
KCNJ8	A	S4	D5	EC	166	122599	0	0	0.0	0.0
PECAM1	A	S4	D5	PC	445	288657	1	1	2.158440198132819	0.0022471910112359553
CDH5	A	S4	D5	PC	445	288657	0	0	0.0	0.0
VWF	A	S4	D5	PC	445	288657	1	1	2.158440198132819	0.0022471910112359553
RGS5	A	S4	D5	PC	445	288657	199	141	9.431287671205435	0.31685393258426964
PDGFRB	A	S4	D5	PC	445	288657	642	332	11.119649891464437	0.7460674157303371
KCNJ8	A	S4	D5	PC	445	288657	101	87	8.454900693476882	0.19550561797752808
PECAM1	A	S4	D6	EC	226	182942	143	98	9.612257584607931	0.4336283185840708
CDH5	A	S4	D6	EC	226	182942	36	35	7.627779578215355	0.15486725663716813
VWF	A	S4	D6	EC	226	182942	321	148	10.777793229709896	0.6548672566371682
RGS5	A	S4	D6	EC	226	182942	41	19	7.814516757303016	0.084070796460177
PDGFRB	A	S4	D6	EC	226	182942	0	0	0.0	0.0
KCNJ8	A	S4	D6	EC	226	182942	1	1	2.6929211061044227	0.004424778761061947
PECAM1	A	S4	D6	PC	249	206596	2	2	3.4169382875564573	0.008032128514056224
CDH5	A	S4	D6	PC	249	206596	1	1	2.546058477885378	0.004016064257028112
VWF	A	S4	D6	PC	249	206596	6	6	4.908918014105811	0.024096385542168676
RGS5	A	S4	D6	PC	249	206596	437	169	11.047287129535304	0.678714859437751
PDGFRB	A	S4	D6	PC	249	206596	435	196	11.040672385138974	0.7871485943775101
KCNJ8	A	S4	D6	PC	249	206596	66	49	8.324018824326702	0.19678714859437751
PECAM1	A	S4	D7	EC	1630	1677381	1298	741	9.597727412473567	0.454601226993865
CDH5	A	S4	D7	EC	1630	1677381	357	293	7.740332538754047	0.17975460122699385
VWF	A	S4	D7	EC	1630	1677381	3526	1259	11.038292492251692	0.7723926380368098
RGS5	A	S4	D7	EC	1630	1677381	52	33	5.000031957285739	0.020245398773006136
PDGFRB	A	S4	D7	EC	1630	1677381	18	17	3.5522558903877606	0.010429447852760737
KCNJ8	A	S4	D7	EC	1630	1677381	2	2	1.1324682370431451	0.001226993865030675
PECAM1	A	S4	D7	PC	480	466020	14	11	4.956132369355795	0.022916666666666665
CDH5	A	S4	D7	PC	480	466020	2	1	2.4037207234773996	0.0020833333333333333
VWF	A	S4	D7	PC	480	466020	13	8	4.852787830644074	0.016666666666666666
RGS5	A	S4	D7	PC	480	466020	628	296	10.39722715576032	0.6166666666666667
PDGFRB	A	S4	D7	PC	480	466020	1518	443	11.669935132214434	0.9229166666666667
KCNJ8	A	S4	D7	PC	480	466020	145	113	8.286074600347973	0.23541666666666666
PECAM1	A	S4	D8	EC	733	2624612	2938	612	10.129802749196768	0.834924965893588
CDH5	A	S4	D8	EC	733	2624612	365	237	7.129985383281804	0.32332878581173263
VWF	A	S4	D8	EC	733	2624612	5226	645	10.960111617628547	0.8799454297407913
RGS5	A	S4	D8	EC	733	2624612	773	122	8.207110610370801	0.1664392905866303
PDGFRB	A	S4	D8	EC	733	2624612	54	20	4.431253191575358	0.027285129604365622
KCNJ8	A	S4	D8	EC	733	2624612	15	8	2.747415429344088	0.010914051841746248
PECAM1	A	S4	D8	PC	488	1478498	45	29	4.97435925033243	0.05942622950819672
CDH5	A	S4	D8	PC	488	1478498	8	7	2.6805261702248218	0.014344262295081968
VWF	A	S4	D8	PC	488	1478498	35	17	4.624842130838778	0.03483606557377049
RGS5	A	S4	D8	PC	488	1478498	1260	348	9.736767608444593	0.7131147540983607
PDGFRB	A	S4	D8	PC	488	1478498	2502	461	10.725586057155327	0.944672131147541
KCNJ8	A	S4	D8	PC	488	1478498	429	214	8.18566507603192	0.4385245901639344
PECAM1	A	S4	H2	EC	382	761455	938	288	10.267784111792775	0.7539267015706806
CDH5	A	S4	H2	EC	382	761455	174	122	7.842412527232299	0.3193717277486911
VWF	A	S4	H2	EC	382	761455	1813	334	11.217938325635357	0.8743455497382199
RGS5	A	S4	H2	EC	382	761455	20	11	4.769004963943177	0.028795811518324606
PDGFRB	A	S4	H2	EC	382	761455	4	4	2.64457181317514	0.010471204188481676
KCNJ8	A	S4	H2	EC	382	761455	0	0	0.0	0.0
PECAM1	A	S4	H2	PC	601	1635983	8	6	2.5582740914743893	0.009983361064891847
CDH5	A	S4	H2	PC	601	1635983	0	0	0.0	0.0
VWF	A	S4	H2	PC	601	1635983	7	5	2.40020264653487	0.008319467554076539
RGS5	A	S4	H2	PC	601	1635983	1172	379	9.48661153678722	0.6306156405990017
PDGFRB	A	S4	H2	PC	601	1635983	2058	473	10.298015907952845	0.7870216306156406
KCNJ8	A	S4	H2	PC	601	1635983	265	174	7.348569920729039	0.2895174708818636
PECAM1	A	S4	H3	EC	682	856024	1014	451	10.211336203187143	0.6612903225806451
CDH5	A	S4	H3	EC	682	856024	362	249	8.727530260530333	0.3651026392961877
VWF	A	S4	H3	EC	682	856024	3276	594	11.902373420335529	0.8709677419354839
RGS5	A	S4	H3	EC	682	856024	98	61	6.851533826615303	0.08944281524926687
PDGFRB	A	S4	H3	EC	682	856024	3	3	2.1713908804039526	0.004398826979472141
KCNJ8	A	S4	H3	EC	682	856024	3	3	2.1713908804039526	0.004398826979472141
PECAM1	A	S4	H3	PC	2138	3826293	21	20	2.6978495999717915	0.009354536950420954
CDH5	A	S4	H3	PC	2138	3826293	3	3	0.8351549866184861	0.001403180542563143
VWF	A	S4	H3	PC	2138	3826293	32	19	3.2269995154544673	0.008886810102899906
RGS5	A	S4	H3	PC	2138	3826293	5503	1695	10.491058032687125	0.7927970065481759
PDGFRB	A	S4	H3	PC	2138	3826293	5471	1696	10.482650122927616	0.7932647333956969
KCNJ8	A	S4	H3	PC	2138	3826293	850	598	7.801851426961727	0.27970065481758655
PECAM1	A	S4	H4	EC	479	916539	959	330	10.032496988503135	0.6889352818371608
CDH5	A	S4	H4	EC	479	916539	204	139	7.804624444200433	0.29018789144050106
VWF	A	S4	H4	EC	479	916539	2353	387	11.326579277571902	0.8079331941544885
RGS5	A	S4	H4	EC	479	916539	14	13	4.024572753105076	0.027139874739039668
PDGFRB	A	S4	H4	EC	479	916539	5	5	2.6904853128962514	0.010438413361169102
KCNJ8	A	S4	H4	EC	479	916539	0	0	0.0	0.0
PECAM1	A	S4	H4	PC	1012	2467707	11	10	2.4482612264759434	0.009881422924901186
CDH5	A	S4	H4	PC	1012	2467707	0	0	0.0	0.0
VWF	A	S4	H4	PC	1012	2467707	25	17	3.4764934662398645	0.016798418972332016
RGS5	A	S4	H4	PC	1012	2467707	2777	799	10.137421796895389	0.7895256916996047
PDGFRB	A	S4	H4	PC	1012	2467707	3820	891	10.597117489987191	0.8804347826086957
KCNJ8	A	S4	H4	PC	1012	2467707	337	242	7.103959421459852	0.2391304347826087
PECAM1	A	S4	H5	EC	499	845695	781	322	9.852530741104207	0.6452905811623246
CDH5	A	S4	H5	EC	499	845695	354	229	8.712838639270586	0.4589178356713427
VWF	A	S4	H5	EC	499	845695	2532	439	11.548334118980629	0.8797595190380761
RGS5	A	S4	H5	EC	499	845695	134	68	7.31695629937082	0.13627254509018036
PDGFRB	A	S4	H5	EC	499	845695	11	10	3.8080815863332793	0.02004008016032064
KCNJ8	A	S4	H5	EC	499	845695	5	5	2.789165204154946	0.01002004008016032
PECAM1	A	S4	H5	PC	640	1287785	11	11	3.2542612225624716	0.0171875
CDH5	A	S4	H5	PC	640	1287785	6	6	2.5005886474078274	0.009375
VWF	A	S4	H5	PC	640	1287785	24	22	4.295477018506968	0.034375
RGS5	A	S4	H5	PC	640	1287785	1231	456	9.902231752148975	0.7125
PDGFRB	A	S4	H5	PC	640	1287785	2830	609	11.10235093265218	0.9515625
KCNJ8	A	S4	H5	PC	640	1287785	316	233	7.944756420167443	0.3640625
PECAM1	A	S4	H6	EC	241	305054	389	141	10.317620710649752	0.5850622406639004
CDH5	A	S4	H6	EC	241	305054	85	66	8.127422760003434	0.27385892116182575
VWF	A	S4	H6	EC	241	305054	743	179	11.25067405407632	0.7427385892116183
RGS5	A	S4	H6	EC	241	305054	6	6	4.369372173497981	0.024896265560165973
PDGFRB	A	S4	H6	EC	241	305054	5	2	4.120230883214634	0.008298755186721992
KCNJ8	A	S4	H6	EC	241	305054	0	0	0.0	0.0
PECAM1	A	S4	H6	PC	411	749089	11	9	3.9712679504369537	0.021897810218978103
CDH5	A	S4	H6	PC	411	749089	0	0	0.0	0.0
VWF	A	S4	H6	PC	411	749089	10	6	3.8429334475092696	0.014598540145985401
RGS5	A	S4	H6	PC	411	749089	717	285	9.904126742078587	0.6934306569343066
PDGFRB	A	S4	H6	PC	411	749089	775	290	10.016237245307376	0.7055961070559611
KCNJ8	A	S4	H6	PC	411	749089	101	79	7.085663025307285	0.1922141119221411
PECAM1	A	S4	H7	EC	300	365645	452	184	10.27283001830783	0.6133333333333333
CDH5	A	S4	H7	EC	300	365645	137	95	8.553361883376306	0.31666666666666665
VWF	A	S4	H7	EC	300	365645	1387	263	11.88961681050107	0.8766666666666667
RGS5	A	S4	H7	EC	300	365645	45	25	6.9550127265509785	0.08333333333333333
PDGFRB	A	S4	H7	EC	300	365645	5	5	3.8752360674622603	0.016666666666666666
KCNJ8	A	S4	H7	EC	300	365645	1	1	1.901066963983551	0.0033333333333333335
PECAM1	A	S4	H7	PC	1204	1749572	6	4	2.147114597273777	0.0033222591362126247
CDH5	A	S4	H7	PC	1204	1749572	0	0	0.0	0.0
VWF	A	S4	H7	PC	1204	1749572	18	13	3.4967474464425696	0.01079734219269103
RGS5	A	S4	H7	PC	1204	1749572	1348	669	9.591474007060816	0.5556478405315615
PDGFRB	A	S4	H7	PC	1204	1749572	2675	911	10.579264419173976	0.7566445182724253
KCNJ8	A	S4	H7	PC	1204	1749572	336	261	7.5928080942118115	0.21677740863787376
