## Supplementary Software 1 for "*IL18* and pyroptosis-related genes show contrasting expression in human cardiac pericytes and endothelial cells": donor_class_gene_A_S7.tsv

gene	dataset	role	donor	analysis_class	nuclei	library_sum	count	positive_nuclei	L	p
PECAM1	A	S7	AH1	EC	2947	3950106	3963	1827	9.971923168746189	0.6199524940617577
CDH5	A	S7	AH1	EC	2947	3950106	1233	930	8.290680225028128	0.3155751611808619
VWF	A	S7	AH1	EC	2947	3950106	8432	2360	11.060443478941243	0.8008143875127248
RGS5	A	S7	AH1	EC	2947	3950106	1615	600	8.678951440815581	0.20359687818120123
PDGFRB	A	S7	AH1	EC	2947	3950106	46	33	3.660524466346	0.011197828299966068
KCNJ8	A	S7	AH1	EC	2947	3950106	31	30	3.145333557906345	0.01017984390906006
PECAM1	A	S7	AH1	PC	3125	4216056	65	55	4.037140802748325	0.0176
CDH5	A	S7	AH1	PC	3125	4216056	14	12	2.1112446968502456	0.00384
VWF	A	S7	AH1	PC	3125	4216056	90	65	4.48200700538805	0.0208
RGS5	A	S7	AH1	PC	3125	4216056	12253	2808	11.50544969109147	0.89856
PDGFRB	A	S7	AH1	PC	3125	4216056	9432	2731	11.128098706455479	0.87392
KCNJ8	A	S7	AH1	PC	3125	4216056	4186	2022	9.956914888993639	0.64704
PECAM1	A	S7	D1	EC	1065	1005536	1146	639	10.155691905523321	0.6
CDH5	A	S7	D1	EC	1065	1005536	268	227	8.063527319158817	0.2131455399061033
VWF	A	S7	D1	EC	1065	1005536	1739	726	10.756911447171621	0.6816901408450704
RGS5	A	S7	D1	EC	1065	1005536	242	98	7.916880636906481	0.09201877934272301
PDGFRB	A	S7	D1	EC	1065	1005536	5	5	2.5783282799809664	0.004694835680751174
KCNJ8	A	S7	D1	EC	1065	1005536	5	5	2.5783282799809664	0.004694835680751174
PECAM1	A	S7	D1	PC	1505	1449889	5	5	2.1533318773271404	0.0033222591362126247
CDH5	A	S7	D1	PC	1505	1449889	2	2	1.2506074887792942	0.00132890365448505
VWF	A	S7	D1	PC	1505	1449889	2	2	1.2506074887792942	0.00132890365448505
RGS5	A	S7	D1	PC	1505	1449889	1496	794	10.012349554592499	0.5275747508305648
PDGFRB	A	S7	D1	PC	1505	1449889	3064	1192	11.045940650503033	0.7920265780730897
KCNJ8	A	S7	D1	PC	1505	1449889	485	378	8.390204929869961	0.25116279069767444
PECAM1	A	S7	D11	EC	617	726835	802	377	10.109065519327153	0.6110210696920584
CDH5	A	S7	D11	EC	617	726835	239	183	8.365547805082949	0.2965964343598055
VWF	A	S7	D11	EC	617	726835	1860	524	11.321950762116138	0.8492706645056726
RGS5	A	S7	D11	EC	617	726835	112	48	7.276987386678749	0.07779578606158834
PDGFRB	A	S7	D11	EC	617	726835	2	2	1.9075276079636834	0.0032414910858995136
KCNJ8	A	S7	D11	EC	617	726835	3	3	2.358251149463748	0.004862236628849271
PECAM1	A	S7	D11	PC	702	829099	2	2	1.770726377911846	0.002849002849002849
CDH5	A	S7	D11	PC	702	829099	1	1	1.1415168784662142	0.0014245014245014246
VWF	A	S7	D11	PC	702	829099	3	3	2.2073886764242747	0.004273504273504274
RGS5	A	S7	D11	PC	702	829099	999	388	10.235921420950104	0.5527065527065527
PDGFRB	A	S7	D11	PC	702	829099	1013	469	10.255982478023407	0.6680911680911681
KCNJ8	A	S7	D11	PC	702	829099	293	197	8.46921718364036	0.28062678062678065
PECAM1	A	S7	D2	EC	1291	1103914	764	532	9.436884109290911	0.4120836560805577
CDH5	A	S7	D2	EC	1291	1103914	339	277	8.267204014921774	0.21456235476374902
VWF	A	S7	D2	EC	1291	1103914	2515	979	11.154348006903184	0.7583268783888458
RGS5	A	S7	D2	EC	1291	1103914	490	244	8.797256726459018	0.1890007745933385
PDGFRB	A	S7	D2	EC	1291	1103914	30	28	4.816396446119369	0.021688613477924088
KCNJ8	A	S7	D2	EC	1291	1103914	5	5	2.467106851837213	0.0038729666924864447
PECAM1	A	S7	D2	PC	4398	4076604	24	24	2.7839287194923408	0.005457025920873124
CDH5	A	S7	D2	PC	4398	4076604	10	9	1.7878595979837615	0.0020463847203274215
VWF	A	S7	D2	PC	4398	4076604	36	29	3.2973205372121543	0.006593906321055025
RGS5	A	S7	D2	PC	4398	4076604	4522	2435	10.116677466435041	0.5536607548885857
PDGFRB	A	S7	D2	PC	4398	4076604	9935	3693	11.251528287508076	0.839699863574352
KCNJ8	A	S7	D2	PC	4398	4076604	1382	1052	8.409423456758688	0.23919963619827195
PECAM1	A	S7	D3	EC	883	786078	688	411	9.775167793812855	0.4654586636466591
CDH5	A	S7	D3	EC	883	786078	310	251	8.627033689172746	0.2842582106455266
VWF	A	S7	D3	EC	883	786078	1526	606	10.92353784246897	0.6862967157417894
RGS5	A	S7	D3	EC	883	786078	109	62	7.1258069284945025	0.07021517553793885
PDGFRB	A	S7	D3	EC	883	786078	10	10	3.7783540880957904	0.011325028312570781
KCNJ8	A	S7	D3	EC	883	786078	6	6	3.109833633951819	0.006795016987542469
PECAM1	A	S7	D3	PC	2594	2623514	19	19	3.043028598164126	0.007324595219737857
CDH5	A	S7	D3	PC	2594	2623514	5	5	1.5389556614515256	0.0019275250578257518
VWF	A	S7	D3	PC	2594	2623514	30	23	3.6363397946213434	0.008866615265998457
RGS5	A	S7	D3	PC	2594	2623514	1145	799	8.772933229259507	0.3080185042405551
PDGFRB	A	S7	D3	PC	2594	2623514	3909	1805	10.542051316366674	0.6958365458750964
KCNJ8	A	S7	D3	PC	2594	2623514	388	319	7.218134497450576	0.12297609868928296
PECAM1	A	S7	D4	EC	1104	814809	510	382	9.292122719662176	0.34601449275362317
CDH5	A	S7	D4	EC	1104	814809	245	221	8.236894201761354	0.20018115942028986
VWF	A	S7	D4	EC	1104	814809	1909	777	11.19468321355335	0.7038043478260869
RGS5	A	S7	D4	EC	1104	814809	312	138	8.584631181979372	0.125
PDGFRB	A	S7	D4	EC	1104	814809	5	5	2.8351979831917324	0.004528985507246377
KCNJ8	A	S7	D4	EC	1104	814809	3	3	2.227077005117979	0.002717391304347826
PECAM1	A	S7	D4	PC	2496	2085442	7	7	2.123203513440988	0.0028044871794871795
CDH5	A	S7	D4	PC	2496	2085442	4	3	1.5450088643197866	0.001201923076923077
VWF	A	S7	D4	PC	2496	2085442	21	21	3.46855826099418	0.008413461538461538
RGS5	A	S7	D4	PC	2496	2085442	2745	1289	10.363332878836152	0.516426282051282
PDGFRB	A	S7	D4	PC	2496	2085442	4428	1883	11.052765619858366	0.7544070512820513
KCNJ8	A	S7	D4	PC	2496	2085442	934	662	8.810143220051234	0.265224358974359
PECAM1	A	S7	D5	EC	393	275323	177	124	9.330650874308628	0.3155216284987277
CDH5	A	S7	D5	EC	393	275323	63	56	7.844374021441345	0.14249363867684478
VWF	A	S7	D5	EC	393	275323	468	237	10.732016162913474	0.6030534351145038
RGS5	A	S7	D5	EC	393	275323	84	38	8.257841306198962	0.09669211195928754
PDGFRB	A	S7	D5	EC	393	275323	2	2	3.0468743214691774	0.005089058524173028
KCNJ8	A	S7	D5	EC	393	275323	3	3	3.572440146517964	0.007633587786259542
PECAM1	A	S7	D5	PC	1253	955455	4	4	2.374757696982335	0.0031923383878691143
CDH5	A	S7	D5	PC	1253	955455	1	1	1.033244504471525	0.0007980845969672786
VWF	A	S7	D5	PC	1253	955455	24	24	4.7070234709906575	0.019154030327214685
RGS5	A	S7	D5	PC	1253	955455	1034	616	10.08109312751342	0.49162011173184356
PDGFRB	A	S7	D5	PC	1253	955455	2226	973	11.186597153465293	0.776536312849162
KCNJ8	A	S7	D5	PC	1253	955455	361	290	8.565408517054165	0.23144453312051078
PECAM1	A	S7	D6	EC	704	602557	413	284	9.422931667244999	0.4034090909090909
CDH5	A	S7	D6	EC	704	602557	168	146	8.128312978576835	0.20738636363636365
VWF	A	S7	D6	EC	704	602557	846	423	10.456371408489135	0.6008522727272727
RGS5	A	S7	D6	EC	704	602557	74	52	6.951983547205699	0.07386363636363637
PDGFRB	A	S7	D6	EC	704	602557	14	14	4.598979483799918	0.019886363636363636
KCNJ8	A	S7	D6	EC	704	602557	11	11	4.267201252624439	0.015625
PECAM1	A	S7	D6	PC	670	766609	8	8	3.51545606307166	0.011940298507462687
CDH5	A	S7	D6	PC	670	766609	4	4	2.6364004468712023	0.005970149253731343
VWF	A	S7	D6	PC	670	766609	25	22	5.070867938902959	0.03283582089552239
RGS5	A	S7	D6	PC	670	766609	1785	532	11.185764983615277	0.7940298507462686
PDGFRB	A	S7	D6	PC	670	766609	1153	526	10.555572860330308	0.7850746268656716
KCNJ8	A	S7	D6	PC	670	766609	441	289	9.170577725643046	0.43134328358208956
PECAM1	A	S7	D7	EC	1934	2154144	1585	863	9.525111839571089	0.4462254395036194
CDH5	A	S7	D7	EC	1934	2154144	641	506	8.221906043561674	0.26163391933815927
VWF	A	S7	D7	EC	1934	2154144	3276	1340	10.57155328426256	0.6928645294725957
RGS5	A	S7	D7	EC	1934	2154144	223	98	6.707654526506703	0.050672182006204755
PDGFRB	A	S7	D7	EC	1934	2154144	31	19	3.944002607476189	0.00982419855222337
KCNJ8	A	S7	D7	EC	1934	2154144	5	5	1.7316644632336686	0.0025853154084798345
PECAM1	A	S7	D7	PC	1488	1426960	19	14	3.8394577145313304	0.009408602150537635
CDH5	A	S7	D7	PC	1488	1426960	7	7	2.5620673829023475	0.004704301075268817
VWF	A	S7	D7	PC	1488	1426960	19	19	3.8394577145313304	0.012768817204301076
RGS5	A	S7	D7	PC	1488	1426960	1922	944	10.39651843629505	0.6344086021505376
PDGFRB	A	S7	D7	PC	1488	1426960	3972	1312	11.44322321524342	0.8817204301075269
KCNJ8	A	S7	D7	PC	1488	1426960	585	441	8.682862725964128	0.2963709677419355
PECAM1	A	S7	D8	EC	2305	7574153	4304	1615	9.152914412843627	0.7006507592190889
CDH5	A	S7	D8	EC	2305	7574153	1850	1111	7.938119523546827	0.48199566160520607
VWF	A	S7	D8	EC	2305	7574153	15215	2167	10.972840155882354	0.9401301518438178
RGS5	A	S7	D8	EC	2305	7574153	2305	434	8.254199346884167	0.18828633405639914
PDGFRB	A	S7	D8	EC	2305	7574153	14	13	1.510147450921177	0.005639913232104121
KCNJ8	A	S7	D8	EC	2305	7574153	16	15	1.6380494675099682	0.006507592190889371
PECAM1	A	S7	D8	PC	1233	4309574	26	19	2.8141564037009963	0.015409570154095702
CDH5	A	S7	D8	PC	1233	4309574	15	15	2.1636991649505197	0.012165450121654502
VWF	A	S7	D8	PC	1233	4309574	75	35	4.201877862471865	0.028386050283860504
RGS5	A	S7	D8	PC	1233	4309574	8382	1150	10.926275105355439	0.9326845093268451
PDGFRB	A	S7	D8	PC	1233	4309574	5321	1140	10.271104413604485	0.9245742092457421
KCNJ8	A	S7	D8	PC	1233	4309574	1630	700	8.566920305622457	0.5677210056772101
PECAM1	A	S7	H2	EC	1566	1454724	1209	710	9.700587940951333	0.45338441890166026
CDH5	A	S7	H2	EC	1566	1454724	389	309	8.068265995787142	0.19731800766283525
VWF	A	S7	H2	EC	1566	1454724	4866	1320	11.708206382725207	0.842911877394636
RGS5	A	S7	H2	EC	1566	1454724	50	39	5.1444861689758	0.02490421455938697
PDGFRB	A	S7	H2	EC	1566	1454724	10	7	2.977125331099148	0.004469987228607918
KCNJ8	A	S7	H2	EC	1566	1454724	0	0	0.0	0.0
PECAM1	A	S7	H2	PC	3163	4061572	23	17	2.736135522988434	0.005374644325007904
CDH5	A	S7	H2	PC	3163	4061572	3	2	0.797951162940337	0.0006323110970597534
VWF	A	S7	H2	PC	3163	4061572	64	54	4.066730348673783	0.01707239962061334
RGS5	A	S7	H2	PC	3163	4061572	4292	1979	10.046760735678458	0.625671830540626
PDGFRB	A	S7	H2	PC	3163	4061572	8360	2558	11.007949747577035	0.8087258931394246
KCNJ8	A	S7	H2	PC	3163	4061572	922	693	7.832926088941034	0.21909579513120456
PECAM1	A	S7	H3	EC	1048	947090	893	498	9.88247220135302	0.4751908396946565
CDH5	A	S7	H3	EC	1048	947090	378	289	8.644279184152285	0.27576335877862596
VWF	A	S7	H3	EC	1048	947090	5291	915	12.448009488341672	0.8730916030534351
RGS5	A	S7	H3	EC	1048	947090	140	100	7.21743644840275	0.09541984732824428
PDGFRB	A	S7	H3	EC	1048	947090	3	3	2.059215981732571	0.0028625954198473282
KCNJ8	A	S7	H3	EC	1048	947090	1	1	1.0397461373989394	0.0009541984732824427
PECAM1	A	S7	H3	PC	3936	5192907	28	23	2.67626069118795	0.005843495934959349
CDH5	A	S7	H3	PC	3936	5192907	2	2	0.4700325626703812	0.0005081300813008131
VWF	A	S7	H3	PC	3936	5192907	66	45	3.7771192181369266	0.011432926829268292
RGS5	A	S7	H3	PC	3936	5192907	6820	2791	10.360111719182052	0.7090955284552846
PDGFRB	A	S7	H3	PC	3936	5192907	10921	3173	11.038960791004394	0.8061483739837398
KCNJ8	A	S7	H3	PC	3936	5192907	1245	953	7.911392618781038	0.2421239837398374
PECAM1	A	S7	H4	EC	817	723172	561	314	9.601304782221305	0.3843329253365973
CDH5	A	S7	H4	EC	817	723172	232	186	8.33006033006001	0.22766217870257038
VWF	A	S7	H4	EC	817	723172	2263	623	11.612071102938263	0.762545899632803
RGS5	A	S7	H4	EC	817	723172	99	60	7.107446142539174	0.07343941248470012
PDGFRB	A	S7	H4	EC	817	723172	7	7	3.4167827762523983	0.008567931456548347
KCNJ8	A	S7	H4	EC	817	723172	0	0	0.0	0.0
PECAM1	A	S7	H4	PC	4860	6759956	9	8	1.2211777456930868	0.0016460905349794238
CDH5	A	S7	H4	PC	4860	6759956	0	0	0.0	0.0
VWF	A	S7	H4	PC	4860	6759956	39	19	2.7589999036420796	0.003909465020576132
RGS5	A	S7	H4	PC	4860	6759956	8104	3390	10.228607525858843	0.6975308641975309
PDGFRB	A	S7	H4	PC	4860	6759956	14862	4129	11.102982856062829	0.8495884773662551
KCNJ8	A	S7	H4	PC	4860	6759956	1149	961	7.417612218864585	0.1977366255144033
PECAM1	A	S7	H5	EC	1721	1542959	1412	808	9.839400286794724	0.4694944799535154
CDH5	A	S7	H5	EC	1721	1542959	399	333	8.020113445851068	0.19349215572341663
VWF	A	S7	H5	EC	1721	1542959	6190	1418	11.970383538020506	0.8239395700174317
RGS5	A	S7	H5	EC	1721	1542959	77	60	5.6697103188405436	0.034863451481696686
PDGFRB	A	S7	H5	EC	1721	1542959	3	3	1.5579325585317974	0.0017431725740848344
KCNJ8	A	S7	H5	EC	1721	1542959	0	0	0.0	0.0
PECAM1	A	S7	H5	PC	4637	6155458	7	6	1.095723365730384	0.0012939400474444684
CDH5	A	S7	H5	PC	4637	6155458	0	0	0.0	0.0
VWF	A	S7	H5	PC	4637	6155458	20	10	2.0871739225379766	0.0021565667457407807
RGS5	A	S7	H5	PC	4637	6155458	6052	2878	9.942796679024239	0.6206599094241967
PDGFRB	A	S7	H5	PC	4637	6155458	12316	3896	10.967100816501958	0.8401984041406082
KCNJ8	A	S7	H5	PC	4637	6155458	1187	977	7.598700105659696	0.21069657105887427
PECAM1	A	S7	H6	EC	710	761401	1066	427	10.452293444265777	0.6014084507042253
CDH5	A	S7	H6	EC	710	761401	306	228	8.654244783615939	0.3211267605633803
VWF	A	S7	H6	EC	710	761401	2765	550	11.826732617101408	0.7746478873239436
RGS5	A	S7	H6	EC	710	761401	95	68	6.974643984308766	0.09577464788732394
PDGFRB	A	S7	H6	EC	710	761401	8	8	3.52443321396543	0.011267605633802818
KCNJ8	A	S7	H6	EC	710	761401	1	1	1.2099950202585248	0.0014084507042253522
PECAM1	A	S7	H6	PC	2853	4549583	15	14	2.1033316108876337	0.004907115317209955
CDH5	A	S7	H6	PC	2853	4549583	7	6	1.3440345400469025	0.002103049421661409
VWF	A	S7	H6	PC	2853	4549583	19	18	2.371895290059336	0.006309148264984227
RGS5	A	S7	H6	PC	2853	4549583	4969	2031	10.094325825457851	0.711882229232387
PDGFRB	A	S7	H6	PC	2853	4549583	7206	2210	10.630159190887106	0.7746232036452857
KCNJ8	A	S7	H6	PC	2853	4549583	984	743	7.763435200634452	0.26042762004907116
PECAM1	A	S7	H7	EC	635	614898	468	273	9.573839990765762	0.42992125984251967
CDH5	A	S7	H7	EC	635	614898	243	179	8.630039532669242	0.28188976377952757
VWF	A	S7	H7	EC	635	614898	3170	566	12.332127923938675	0.8913385826771654
RGS5	A	S7	H7	EC	635	614898	194	120	8.306059324659017	0.1889763779527559
PDGFRB	A	S7	H7	EC	635	614898	4	4	2.907879741831868	0.006299212598425197
KCNJ8	A	S7	H7	EC	635	614898	0	0	0.0	0.0
PECAM1	A	S7	H7	PC	3805	5332639	9	7	1.4263826992651158	0.0018396846254927727
CDH5	A	S7	H7	PC	3805	5332639	1	1	0.24795717292540495	0.00026281208935611036
VWF	A	S7	H7	PC	3805	5332639	39	31	3.0554476734211584	0.008147174770039421
RGS5	A	S7	H7	PC	3805	5332639	6414	2692	10.233357939424364	0.7074901445466492
PDGFRB	A	S7	H7	PC	3805	5332639	10933	3121	11.00225555416014	0.8202365308804205
KCNJ8	A	S7	H7	PC	3805	5332639	1287	990	7.920912077720302	0.26018396846254926
