## Supplementary Software 1 for "*IL18* and pyroptosis-related genes show contrasting expression in human cardiac pericytes and endothelial cells": donor_class_gene_B_S1.tsv

gene	dataset	role	donor	analysis_class	nuclei	library_sum	count	positive_nuclei	L	p
PECAM1	B	S1	H46	EC	600	741470	505	300	9.413796044508905	0.5
CDH5	B	S1	H46	EC	600	741470	296	213	8.644602521868638	0.355
VWF	B	S1	H46	EC	600	741470	2367	520	11.640835621314697	0.8666666666666667
RGS5	B	S1	H46	EC	600	741470	58	29	6.30784723702429	0.04833333333333333
PDGFRB	B	S1	H46	EC	600	741470	11	8	3.9850809088336057	0.013333333333333334
KCNJ8	B	S1	H46	EC	600	741470	9	9	3.715679265929132	0.015
PECAM1	B	S1	H46	PC	2053	3121948	17	17	2.6882515660819815	0.008280565026790063
CDH5	B	S1	H46	PC	2053	3121948	9	9	1.9571031461717494	0.00438382854359474
VWF	B	S1	H46	PC	2053	3121948	35	32	3.610103428939799	0.015586945932781296
RGS5	B	S1	H46	PC	2053	3121948	2758	1334	9.788592384612995	0.6497808085728203
PDGFRB	B	S1	H46	PC	2053	3121948	6738	1854	11.076326501124795	0.9030686799805163
KCNJ8	B	S1	H46	PC	2053	3121948	835	593	8.068569855661798	0.2888455918168534
PECAM1	B	S1	H49	EC	201	328977	214	105	9.347624475028528	0.5223880597014925
CDH5	B	S1	H49	EC	201	328977	87	70	8.052329906522438	0.3482587064676617
VWF	B	S1	H49	EC	201	328977	712	176	11.08034124054353	0.8756218905472637
RGS5	B	S1	H49	EC	201	328977	4	4	3.7179675070360205	0.01990049751243781
PDGFRB	B	S1	H49	EC	201	328977	0	0	0.0	0.0
KCNJ8	B	S1	H49	EC	201	328977	2	2	2.823637763720554	0.009950248756218905
PECAM1	B	S1	H49	PC	680	1251089	2	2	1.3777386273544003	0.0029411764705882353
CDH5	B	S1	H49	PC	680	1251089	0	0	0.0	0.0
VWF	B	S1	H49	PC	680	1251089	20	20	4.086280444491333	0.029411764705882353
RGS5	B	S1	H49	PC	680	1251089	1540	566	10.266701775024316	0.8323529411764706
PDGFRB	B	S1	H49	PC	680	1251089	1959	604	10.613638322339346	0.888235294117647
KCNJ8	B	S1	H49	PC	680	1251089	356	248	8.157610175205896	0.36470588235294116
PECAM1	B	S1	H51	EC	125	218288	115	60	9.04392118822421	0.48
CDH5	B	S1	H51	EC	125	218288	70	49	8.32947018903298	0.392
VWF	B	S1	H51	EC	125	218288	781	115	11.80527718430315	0.92
RGS5	B	S1	H51	EC	125	218288	49	17	7.816817843122313	0.136
PDGFRB	B	S1	H51	EC	125	218288	0	0	0.0	0.0
KCNJ8	B	S1	H51	EC	125	218288	3	3	3.8819887085672864	0.024
PECAM1	B	S1	H51	PC	646	1446363	6	6	2.3641062701421447	0.009287925696594427
CDH5	B	S1	H51	PC	646	1446363	0	0	0.0	0.0
VWF	B	S1	H51	PC	646	1446363	17	14	3.672834811288062	0.021671826625386997
RGS5	B	S1	H51	PC	646	1446363	1548	518	10.065107421679057	0.8018575851393189
PDGFRB	B	S1	H51	PC	646	1446363	3669	631	11.309310127381021	0.9767801857585139
KCNJ8	B	S1	H51	PC	646	1446363	573	339	8.633598704960795	0.5247678018575851
PECAM1	B	S1	H53	EC	458	621479	358	225	9.172540540212553	0.4912663755458515
CDH5	B	S1	H53	EC	458	621479	245	179	8.62651536813902	0.39082969432314413
VWF	B	S1	H53	EC	458	621479	1479	399	11.217234885316925	0.87117903930131
RGS5	B	S1	H53	EC	458	621479	117	63	7.564230178259079	0.13755458515283842
PDGFRB	B	S1	H53	EC	458	621479	9	9	3.952481132034516	0.019650655021834062
KCNJ8	B	S1	H53	EC	458	621479	5	5	3.17717220257	0.010917030567685589
PECAM1	B	S1	H53	PC	948	1611441	13	12	3.180675192881362	0.012658227848101266
CDH5	B	S1	H53	PC	948	1611441	2	2	1.1642232336145446	0.002109704641350211
VWF	B	S1	H53	PC	948	1611441	50	33	5.001267638663922	0.03481012658227848
RGS5	B	S1	H53	PC	948	1611441	1842	731	10.15996754279556	0.7710970464135021
PDGFRB	B	S1	H53	PC	948	1611441	3608	888	11.129276462582366	0.9367088607594937
KCNJ8	B	S1	H53	PC	948	1611441	671	431	8.705278141139125	0.45464135021097046
PECAM1	B	S1	H55	EC	608	896152	579	335	9.3378353952802	0.5509868421052632
CDH5	B	S1	H55	EC	608	896152	393	273	8.779856153456171	0.44901315789473684
VWF	B	S1	H55	EC	608	896152	2408	528	11.392341125157094	0.868421052631579
RGS5	B	S1	H55	EC	608	896152	60	31	6.086463803112028	0.05098684210526316
PDGFRB	B	S1	H55	EC	608	896152	11	10	3.730607721623051	0.01644736842105263
KCNJ8	B	S1	H55	EC	608	896152	10	9	3.6039314693642095	0.014802631578947368
PECAM1	B	S1	H55	PC	1485	2731937	12	12	2.4309510130215006	0.00808080808080808
CDH5	B	S1	H55	PC	1485	2731937	4	4	1.3010974607933665	0.0026936026936026937
VWF	B	S1	H55	PC	1485	2731937	38	34	3.8981643033109026	0.022895622895622896
RGS5	B	S1	H55	PC	1485	2731937	4402	1314	10.654914292347716	0.8848484848484849
PDGFRB	B	S1	H55	PC	1485	2731937	6379	1418	11.189808079865319	0.9548821548821549
KCNJ8	B	S1	H55	PC	1485	2731937	1266	738	8.859247352730186	0.49696969696969695
PECAM1	B	S1	H67	EC	620	1136374	799	390	9.459664372976027	0.6290322580645161
CDH5	B	S1	H67	EC	620	1136374	373	245	8.362982694618154	0.3951612903225806
VWF	B	S1	H67	EC	620	1136374	2919	556	11.32738230253696	0.896774193548387
RGS5	B	S1	H67	EC	620	1136374	25	20	4.5235493707980705	0.03225806451612903
PDGFRB	B	S1	H67	EC	620	1136374	11	11	3.416827816557832	0.017741935483870968
KCNJ8	B	S1	H67	EC	620	1136374	5	5	2.4329486865068977	0.008064516129032258
PECAM1	B	S1	H67	PC	909	2249928	14	14	2.8524825863031684	0.015401540154015401
CDH5	B	S1	H67	PC	909	2249928	3	3	1.2224188026487692	0.0033003300330033004
VWF	B	S1	H67	PC	909	2249928	29	25	3.7959021262265553	0.027502750275027504
RGS5	B	S1	H67	PC	909	2249928	1375	563	9.25769583768142	0.6193619361936193
PDGFRB	B	S1	H67	PC	909	2249928	3928	852	10.77052650782905	0.9372937293729373
KCNJ8	B	S1	H67	PC	909	2249928	272	209	6.92946859718405	0.2299229922992299
