## Supplementary Software 1 for "*IL18* and pyroptosis-related genes show contrasting expression in human cardiac pericytes and endothelial cells": donor_class_gene_B_S3.tsv

gene	dataset	role	donor	analysis_class	nuclei	library_sum	count	positive_nuclei	L	p
PECAM1	B	S3	H49	EC	390	791339	587	256	9.536792525836992	0.6564102564102564
CDH5	B	S3	H49	EC	390	791339	244	163	8.273040939262412	0.41794871794871796
VWF	B	S3	H49	EC	390	791339	1594	346	10.976784194905694	0.8871794871794871
RGS5	B	S3	H49	EC	390	791339	21	16	4.783315177294784	0.041025641025641026
PDGFRB	B	S3	H49	EC	390	791339	3	3	2.2603396946417953	0.007692307692307693
KCNJ8	B	S3	H49	EC	390	791339	3	3	2.2603396946417953	0.007692307692307693
PECAM1	B	S3	H49	PC	528	1141341	4	4	2.1714148101808948	0.007575757575757576
CDH5	B	S3	H49	PC	528	1141341	2	2	1.4606506674656936	0.003787878787878788
VWF	B	S3	H49	PC	528	1141341	16	16	3.908678181568423	0.030303030303030304
RGS5	B	S3	H49	PC	528	1141341	1539	461	10.3981171478839	0.8731060606060606
PDGFRB	B	S3	H49	PC	528	1141341	2046	489	10.808665106625302	0.9261363636363636
KCNJ8	B	S3	H49	PC	528	1141341	476	291	8.707542989082322	0.5511363636363636
PECAM1	B	S3	H53	EC	210	269859	197	107	9.513749024101084	0.5095238095238095
CDH5	B	S3	H53	EC	210	269859	115	80	8.738593805020571	0.38095238095238093
VWF	B	S3	H53	EC	210	269859	586	173	11.08514336914427	0.8238095238095238
RGS5	B	S3	H53	EC	210	269859	12	9	5.506769056958814	0.04285714285714286
PDGFRB	B	S3	H53	EC	210	269859	0	0	0.0	0.0
KCNJ8	B	S3	H53	EC	210	269859	2	2	3.0723249742108814	0.009523809523809525
PECAM1	B	S3	H53	PC	466	871128	9	9	3.5022583314487825	0.019313304721030045
CDH5	B	S3	H53	PC	466	871128	1	1	1.102951630495908	0.002145922746781116
VWF	B	S3	H53	PC	466	871128	6	6	2.979590335539236	0.012875536480686695
RGS5	B	S3	H53	PC	466	871128	961	370	10.10874318043154	0.7939914163090128
PDGFRB	B	S3	H53	PC	466	871128	1514	412	10.764022728446207	0.8841201716738197
KCNJ8	B	S3	H53	PC	466	871128	390	226	8.809592589300614	0.48497854077253216
PECAM1	B	S3	H55	EC	322	751398	836	244	10.121006064998678	0.7577639751552795
CDH5	B	S3	H55	EC	322	751398	376	196	8.969819873904072	0.6086956521739131
VWF	B	S3	H55	EC	322	751398	1725	283	11.165359756578413	0.8788819875776398
RGS5	B	S3	H55	EC	322	751398	23	16	4.982291346349185	0.049689440993788817
PDGFRB	B	S3	H55	EC	322	751398	20	18	4.787487446409916	0.055900621118012424
KCNJ8	B	S3	H55	EC	322	751398	3	3	2.319779151023438	0.009316770186335404
PECAM1	B	S3	H55	PC	184	624268	9	9	3.946439396551179	0.04891304347826087
CDH5	B	S3	H55	PC	184	624268	2	2	2.0716776406552833	0.010869565217391304
VWF	B	S3	H55	PC	184	624268	8	7	3.7881645904782553	0.03804347826086957
RGS5	B	S3	H55	PC	184	624268	528	156	9.725861427089214	0.8478260869565217
PDGFRB	B	S3	H55	PC	184	624268	1066	176	10.738598922386323	0.9565217391304348
KCNJ8	B	S3	H55	PC	184	624268	117	78	7.557804514365651	0.42391304347826086
