## Supplementary Software 1 for "*IL18* and pyroptosis-related genes show contrasting expression in human cardiac pericytes and endothelial cells": donor_class_gene_B_S5.tsv

gene	dataset	role	donor	analysis_class	nuclei	library_sum	count	positive_nuclei	L	p
PECAM1	B	S5	DL2	EC	753	1639081	644	368	8.621696947196293	0.48871181938911024
CDH5	B	S5	DL2	EC	753	1639081	612	373	8.548359405644927	0.4953519256308101
VWF	B	S5	DL2	EC	753	1639081	3413	653	11.02463023068791	0.8671978751660027
RGS5	B	S5	DL2	EC	753	1639081	28	26	4.176541659293251	0.034528552456839307
PDGFRB	B	S5	DL2	EC	753	1639081	5	5	2.018096402334597	0.006640106241699867
KCNJ8	B	S5	DL2	EC	753	1639081	3	3	1.5009518851645902	0.00398406374501992
PECAM1	B	S5	DL2	PC	124	300795	1	1	2.112541126139627	0.008064516129032258
CDH5	B	S5	DL2	PC	124	300795	2	2	2.935279954722604	0.016129032258064516
VWF	B	S5	DL2	PC	124	300795	3	3	3.455961050002814	0.024193548387096774
RGS5	B	S5	DL2	PC	124	300795	914	114	11.569672573138526	0.9193548387096774
PDGFRB	B	S5	DL2	PC	124	300795	370	99	10.265701345653566	0.7983870967741935
KCNJ8	B	S5	DL2	PC	124	300795	142	62	8.885947420687856	0.5
PECAM1	B	S5	DL3	EC	1185	3339274	3868	1025	10.17908255501866	0.8649789029535865
CDH5	B	S5	DL3	EC	1185	3339274	1180	655	8.469113574459476	0.5527426160337553
VWF	B	S5	DL3	EC	1185	3339274	13351	1141	11.96548650096738	0.9628691983122363
RGS5	B	S5	DL3	EC	1185	3339274	48	41	3.942456512659993	0.03459915611814346
PDGFRB	B	S5	DL3	EC	1185	3339274	18	18	2.67590471202102	0.015189873417721518
KCNJ8	B	S5	DL3	EC	1185	3339274	6	6	1.4837759277966858	0.005063291139240506
PECAM1	B	S5	DL3	PC	345	984232	13	12	3.82865879131591	0.034782608695652174
CDH5	B	S5	DL3	PC	345	984232	10	9	3.480291769040158	0.02608695652173913
VWF	B	S5	DL3	PC	345	984232	41	35	5.41470536394759	0.10144927536231885
RGS5	B	S5	DL3	PC	345	984232	712	230	9.500656032684125	0.6666666666666666
PDGFRB	B	S5	DL3	PC	345	984232	811	254	9.688237573427235	0.736231884057971
KCNJ8	B	S5	DL3	PC	345	984232	285	155	8.182721466475655	0.4492753623188406
PECAM1	B	S5	DP1	EC	2596	4218875	2617	1342	9.27916376723131	0.5169491525423728
CDH5	B	S5	DP1	EC	2596	4218875	1221	886	8.18196543925516	0.34129429892141755
VWF	B	S5	DP1	EC	2596	4218875	5530	1810	10.357305644514863	0.697226502311248
RGS5	B	S5	DP1	EC	2596	4218875	124	113	4.925606502432784	0.04352850539291217
PDGFRB	B	S5	DP1	EC	2596	4218875	104	97	4.680949995669648	0.03736517719568567
KCNJ8	B	S5	DP1	EC	2596	4218875	19	19	2.4603678244446825	0.007318952234206471
PECAM1	B	S5	DP1	PC	2042	3252670	40	39	3.7330928273573307	0.01909892262487757
CDH5	B	S5	DP1	PC	2042	3252670	15	14	2.488411150686371	0.0068560235063663075
VWF	B	S5	DP1	PC	2042	3252670	65	63	4.391189118298062	0.030852105778648383
RGS5	B	S5	DP1	PC	2042	3252670	4829	1606	10.536855716269535	0.7864838393731636
PDGFRB	B	S5	DP1	PC	2042	3252670	6739	1761	11.017390517851114	0.8623898139079333
KCNJ8	B	S5	DP1	PC	2042	3252670	594	452	7.52057312697916	0.22135161606268364
PECAM1	B	S5	DP2	EC	1379	2375030	1691	760	9.477740068601605	0.5511240029006527
CDH5	B	S5	DP2	EC	1379	2375030	554	419	7.8719681263982615	0.30384336475707036
VWF	B	S5	DP2	EC	1379	2375030	4519	1147	10.894600136228759	0.8317621464829587
RGS5	B	S5	DP2	EC	1379	2375030	62	55	4.76048355754953	0.03988397389412618
PDGFRB	B	S5	DP2	EC	1379	2375030	23	23	3.417391885988681	0.016678752719361856
KCNJ8	B	S5	DP2	EC	1379	2375030	3	3	1.178327070086221	0.002175489485134155
PECAM1	B	S5	DP2	PC	1358	2656397	29	28	3.574954383762156	0.020618556701030927
CDH5	B	S5	DP2	PC	1358	2656397	12	11	2.463987808089341	0.008100147275405008
VWF	B	S5	DP2	PC	1358	2656397	55	53	4.43993800485956	0.0390279823269514
RGS5	B	S5	DP2	PC	1358	2656397	3326	1106	10.291253465202074	0.8144329896907216
PDGFRB	B	S5	DP2	PC	1358	2656397	3086	1079	10.183292895043792	0.7945508100147275
KCNJ8	B	S5	DP2	PC	1358	2656397	312	254	6.888162688766148	0.187039764359352
PECAM1	B	S5	DS3	EC	497	700453	774	330	10.111134618057187	0.6639839034205232
CDH5	B	S5	DS3	EC	497	700453	215	161	8.266525241134817	0.323943661971831
VWF	B	S5	DS3	EC	497	700453	1336	387	10.898100331530678	0.778672032193159
RGS5	B	S5	DS3	EC	497	700453	41	34	5.8956309959193725	0.06841046277665996
PDGFRB	B	S5	DS3	EC	497	700453	17	17	4.659354222939882	0.03420523138832998
KCNJ8	B	S5	DS3	EC	497	700453	4	4	2.7464396463397165	0.008048289738430584
PECAM1	B	S5	DS3	PC	901	1473591	14	14	3.392399985579712	0.01553829078801332
CDH5	B	S5	DS3	PC	901	1473591	3	3	1.6020972081387042	0.003329633740288568
VWF	B	S5	DS3	PC	901	1473591	31	29	4.461858869407326	0.03218645948945616
RGS5	B	S5	DS3	PC	901	1473591	1798	680	10.254023058880573	0.7547169811320755
PDGFRB	B	S5	DS3	PC	901	1473591	2501	734	10.72980297354775	0.8146503884572697
KCNJ8	B	S5	DS3	PC	901	1473591	333	237	7.826412339134249	0.2630410654827969
PECAM1	B	S5	DT4	EC	1562	1743155	963	565	9.112300233936738	0.3617157490396927
CDH5	B	S5	DT4	EC	1562	1743155	504	398	8.180560219980206	0.25480153649167736
VWF	B	S5	DT4	EC	1562	1743155	2328	942	10.384254338367398	0.6030729833546735
RGS5	B	S5	DT4	EC	1562	1743155	133	125	6.27236731669571	0.08002560819462227
PDGFRB	B	S5	DT4	EC	1562	1743155	50	47	4.891595260338956	0.030089628681177975
KCNJ8	B	S5	DT4	EC	1562	1743155	46	46	4.775521143244704	0.029449423815621
PECAM1	B	S5	DT4	PC	2047	3042815	21	20	2.9821272934398184	0.009770395701025891
CDH5	B	S5	DT4	PC	2047	3042815	19	19	2.8568299492373233	0.009281875915974597
VWF	B	S5	DT4	PC	2047	3042815	64	60	4.461604199056147	0.029311187103077674
RGS5	B	S5	DT4	PC	2047	3042815	4835	1658	10.634801199232033	0.8099658036150464
PDGFRB	B	S5	DT4	PC	2047	3042815	4106	1540	10.399180025542952	0.7523204689789936
KCNJ8	B	S5	DT4	PC	2047	3042815	588	464	7.601712210291476	0.22667318026380068
PECAM1	B	S5	H01	EC	1808	3019620	2566	1107	9.732635186063478	0.6122787610619469
CDH5	B	S5	H01	EC	1808	3019620	821	591	8.092167871359178	0.3268805309734513
VWF	B	S5	H01	EC	1808	3019620	7990	1568	11.370157908236648	0.8672566371681416
RGS5	B	S5	H01	EC	1808	3019620	57	53	4.312995272806255	0.0293141592920354
PDGFRB	B	S5	H01	EC	1808	3019620	9	9	1.9929523739236077	0.00497787610619469
KCNJ8	B	S5	H01	EC	1808	3019620	3	3	0.9953054100173421	0.00165929203539823
PECAM1	B	S5	H01	PC	981	1523688	9	9	2.788000959275508	0.009174311926605505
CDH5	B	S5	H01	PC	981	1523688	7	7	2.483910268156184	0.007135575942915392
VWF	B	S5	H01	PC	981	1523688	44	40	4.900978016282148	0.040774719673802244
RGS5	B	S5	H01	PC	981	1523688	2101	733	10.430338821597037	0.7471967380224261
PDGFRB	B	S5	H01	PC	981	1523688	1736	712	10.155249413472072	0.72579001019368
KCNJ8	B	S5	H01	PC	981	1523688	235	199	7.27827334971086	0.20285423037716616
PECAM1	B	S5	H01_IC	EC	326	496436	887	253	10.80391787158248	0.7760736196319018
CDH5	B	S5	H01_IC	EC	326	496436	106	87	7.744981695786115	0.2668711656441718
VWF	B	S5	H01_IC	EC	326	496436	1122	260	11.14281550483703	0.7975460122699386
RGS5	B	S5	H01_IC	EC	326	496436	5	5	3.468816805076052	0.015337423312883436
PDGFRB	B	S5	H01_IC	EC	326	496436	1	1	1.5918509344168943	0.003067484662576687
KCNJ8	B	S5	H01_IC	EC	326	496436	2	2	2.330190277275076	0.006134969325153374
PECAM1	B	S5	H01_IC	PC	241	374192	7	7	4.300634359943716	0.029045643153526972
CDH5	B	S5	H01_IC	PC	241	374192	0	0	0.0	0.0
VWF	B	S5	H01_IC	PC	241	374192	9	8	4.64684372399231	0.03319502074688797
RGS5	B	S5	H01_IC	PC	241	374192	222	113	9.214994933153967	0.46887966804979253
PDGFRB	B	S5	H01_IC	PC	241	374192	268	123	9.486251512243665	0.5103734439834025
KCNJ8	B	S5	H01_IC	PC	241	374192	67	52	7.492273540946325	0.2157676348547718
PECAM1	B	S5	H02	EC	2265	2814834	2361	1209	9.713851468831765	0.5337748344370861
CDH5	B	S5	H02	EC	2265	2814834	762	623	8.08591685086806	0.2750551876379691
VWF	B	S5	H02	EC	2265	2814834	6122	1762	11.087400669386978	0.7779249448123621
RGS5	B	S5	H02	EC	2265	2814834	109	92	5.311917942535461	0.04061810154525387
PDGFRB	B	S5	H02	EC	2265	2814834	28	28	3.452503269841447	0.012362030905077263
KCNJ8	B	S5	H02	EC	2265	2814834	28	27	3.452503269841447	0.011920529801324504
PECAM1	B	S5	H02	PC	2587	3066727	33	33	3.555896857971003	0.012756088132972555
CDH5	B	S5	H02	PC	2587	3066727	20	19	2.911041661920353	0.007344414379590259
VWF	B	S5	H02	PC	2587	3066727	58	57	4.3156148742317475	0.022033243138770777
RGS5	B	S5	H02	PC	2587	3066727	4129	1891	10.395948092899854	0.7309625048318515
PDGFRB	B	S5	H02	PC	2587	3066727	5489	2113	10.806433694949138	0.8167761886354851
KCNJ8	B	S5	H02	PC	2587	3066727	735	585	7.910907699236803	0.22613065326633167
PECAM1	B	S5	H03	EC	3352	4395548	3495	1867	9.6368469912648	0.556980906921241
CDH5	B	S5	H03	EC	3352	4395548	882	735	7.655763785436728	0.21927207637231502
VWF	B	S5	H03	EC	3352	4395548	12726	3028	11.499946585995884	0.9033412887828163
RGS5	B	S5	H03	EC	3352	4395548	76	74	4.193000667853494	0.0220763723150358
PDGFRB	B	S5	H03	EC	3352	4395548	30	28	2.9681068964726753	0.008353221957040573
KCNJ8	B	S5	H03	EC	3352	4395548	22	20	2.5861796734294984	0.0059665871121718375
PECAM1	B	S5	H03	PC	3109	4462524	42	41	3.380135695038955	0.013187520102926986
CDH5	B	S5	H03	PC	3109	4462524	7	7	1.3609929212434109	0.002251527822450949
VWF	B	S5	H03	PC	3109	4462524	88	82	4.372936911879926	0.02637504020585397
RGS5	B	S5	H03	PC	3109	4462524	5169	2168	10.179054535340828	0.6973303312962368
PDGFRB	B	S5	H03	PC	3109	4462524	5634	2261	10.303226183780957	0.7272434866516565
KCNJ8	B	S5	H03	PC	3109	4462524	845	669	7.57254656261334	0.21518173045995498
PECAM1	B	S5	H03_IC	EC	154	204508	125	74	9.257913512226471	0.4805194805194805
CDH5	B	S5	H03_IC	EC	154	204508	50	36	7.939515823287329	0.23376623376623376
VWF	B	S5	H03_IC	EC	154	204508	321	113	10.617119145400537	0.7337662337662337
RGS5	B	S5	H03_IC	EC	154	204508	4	4	4.3617078050148015	0.025974025974025976
PDGFRB	B	S5	H03_IC	EC	154	204508	1	1	2.5582147904552937	0.006493506493506494
KCNJ8	B	S5	H03_IC	EC	154	204508	0	0	0.0	0.0
PECAM1	B	S5	H03_IC	PC	236	340660	2	2	2.780510923921595	0.00847457627118644
CDH5	B	S5	H03_IC	PC	236	340660	0	0	0.0	0.0
VWF	B	S5	H03_IC	PC	236	340660	8	8	4.613757086765346	0.03389830508474576
RGS5	B	S5	H03_IC	PC	236	340660	535	189	10.617908959142035	0.8008474576271186
PDGFRB	B	S5	H03_IC	PC	236	340660	292	147	9.745102226624924	0.6228813559322034
KCNJ8	B	S5	H03_IC	PC	236	340660	33	28	6.612806296080432	0.11864406779661017
PECAM1	B	S5	H04	EC	725	1388102	1150	459	9.696044910455749	0.6331034482758621
CDH5	B	S5	H04	EC	725	1388102	364	259	8.040172263153522	0.35724137931034483
VWF	B	S5	H04	EC	725	1388102	2969	632	11.063322142813274	0.8717241379310345
RGS5	B	S5	H04	EC	725	1388102	23	17	4.1349919964905	0.023448275862068966
PDGFRB	B	S5	H04	EC	725	1388102	11	11	3.157769678392442	0.015172413793103448
KCNJ8	B	S5	H04	EC	725	1388102	6	6	2.4120902008819374	0.008275862068965517
PECAM1	B	S5	H04	PC	1048	1824228	8	8	2.4290579879501197	0.007633587786259542
CDH5	B	S5	H04	PC	1048	1824228	1	1	0.6305705070061889	0.0009541984732824427
VWF	B	S5	H04	PC	1048	1824228	25	25	3.8781786906596447	0.02385496183206107
RGS5	B	S5	H04	PC	1048	1824228	2449	836	10.391765248031618	0.7977099236641222
PDGFRB	B	S5	H04	PC	1048	1824228	5048	1003	11.434731401610698	0.9570610687022901
KCNJ8	B	S5	H04	PC	1048	1824228	449	317	7.949135184946394	0.30248091603053434
PECAM1	B	S5	H04_IC	EC	112	439808	388	88	9.786601496238864	0.7857142857142857
CDH5	B	S5	H04_IC	EC	112	439808	204	81	8.860586579502284	0.7232142857142857
VWF	B	S5	H04_IC	EC	112	439808	1220	102	11.438239676109998	0.9107142857142857
RGS5	B	S5	H04_IC	EC	112	439808	8	6	4.262264427142036	0.05357142857142857
PDGFRB	B	S5	H04_IC	EC	112	439808	1	1	1.710930687689417	0.008928571428571428
KCNJ8	B	S5	H04_IC	EC	112	439808	0	0	0.0	0.0
PECAM1	B	S5	H04_IC	PC	99	371681	3	2	3.1813312011896504	0.020202020202020204
CDH5	B	S5	H04_IC	PC	99	371681	0	0	0.0	0.0
VWF	B	S5	H04_IC	PC	99	371681	2	2	2.6737731291143927	0.020202020202020204
RGS5	B	S5	H04_IC	PC	99	371681	770	97	11.01727401428634	0.9797979797979798
PDGFRB	B	S5	H04_IC	PC	99	371681	366	87	9.9450273373028	0.8787878787878788
KCNJ8	B	S5	H04_IC	PC	99	371681	97	46	8.0332934974431	0.46464646464646464
PECAM1	B	S5	H06	EC	2068	3454388	3599	1372	10.026334311898859	0.6634429400386848
CDH5	B	S5	H06	EC	2068	3454388	920	700	8.062466757204962	0.33849129593810445
VWF	B	S5	H06	EC	2068	3454388	11338	1895	11.680887901016263	0.9163442940038685
RGS5	B	S5	H06	EC	2068	3454388	51	48	3.9785462658268704	0.02321083172147002
PDGFRB	B	S5	H06	EC	2068	3454388	21	19	2.8235913180777543	0.00918762088974855
KCNJ8	B	S5	H06	EC	2068	3454388	12	12	2.161514482122645	0.005802707930367505
PECAM1	B	S5	H06	PC	630	1028823	6	6	2.772288324881594	0.009523809523809525
CDH5	B	S5	H06	PC	630	1028823	4	4	2.2892259751099417	0.006349206349206349
VWF	B	S5	H06	PC	630	1028823	20	19	4.353301397909614	0.03015873015873016
RGS5	B	S5	H06	PC	630	1028823	1162	452	10.142676335286856	0.7174603174603175
PDGFRB	B	S5	H06	PC	630	1028823	1258	476	10.257100795260826	0.7555555555555555
KCNJ8	B	S5	H06	PC	630	1028823	181	145	7.467028298512626	0.23015873015873015
PECAM1	B	S5	H07	EC	1344	1788366	961	558	9.072432875596897	0.41517857142857145
CDH5	B	S5	H07	EC	1344	1788366	391	328	7.778966365800538	0.24404761904761904
VWF	B	S5	H07	EC	1344	1788366	3618	1108	10.983047612975719	0.8244047619047619
RGS5	B	S5	H07	EC	1344	1788366	39	36	4.511443785103263	0.026785714285714284
PDGFRB	B	S5	H07	EC	1344	1788366	11	11	2.8381180112288895	0.00818452380952381
KCNJ8	B	S5	H07	EC	1344	1788366	7	7	2.296952930372219	0.005208333333333333
PECAM1	B	S5	H07	PC	1568	2299529	12	12	2.6365573309099704	0.007653061224489796
CDH5	B	S5	H07	PC	1568	2299529	2	2	0.9028402336647813	0.0012755102040816326
VWF	B	S5	H07	PC	1568	2299529	30	28	3.8121028301504336	0.017857142857142856
RGS5	B	S5	H07	PC	1568	2299529	3001	1178	10.350994259421885	0.7512755102040817
PDGFRB	B	S5	H07	PC	1568	2299529	2058	974	9.807299986120933	0.6211734693877551
KCNJ8	B	S5	H07	PC	1568	2299529	375	295	7.358228096881531	0.1881377551020408
PECAM1	B	S5	H08	EC	960	1162421	1001	529	9.751767958824454	0.5510416666666667
CDH5	B	S5	H08	EC	960	1162421	240	212	7.696728635696668	0.22083333333333333
VWF	B	S5	H08	EC	960	1162421	3572	833	11.585853107272795	0.8677083333333333
RGS5	B	S5	H08	EC	960	1162421	21	20	4.2529109117227035	0.020833333333333332
PDGFRB	B	S5	H08	EC	960	1162421	3	3	1.8402902193673674	0.003125
KCNJ8	B	S5	H08	EC	960	1162421	4	4	2.150915127608663	0.004166666666666667
PECAM1	B	S5	H08	PC	742	988698	10	9	3.4743467340567085	0.012129380053908356
CDH5	B	S5	H08	PC	742	988698	3	3	2.0123160764678056	0.004043126684636119
VWF	B	S5	H08	PC	742	988698	14	14	3.9222013442802237	0.018867924528301886
RGS5	B	S5	H08	PC	742	988698	1281	547	10.340566008907894	0.7371967654986523
PDGFRB	B	S5	H08	PC	742	988698	788	427	9.640259005054759	0.5754716981132075
KCNJ8	B	S5	H08	PC	742	988698	107	94	6.771134699917558	0.12668463611859837
PECAM1	B	S5	H09	EC	795	1419192	971	445	9.420364774660781	0.559748427672956
CDH5	B	S5	H09	EC	795	1419192	264	212	7.547059100735337	0.26666666666666666
VWF	B	S5	H09	EC	795	1419192	2340	649	10.68809775039963	0.8163522012578617
RGS5	B	S5	H09	EC	795	1419192	24	24	4.162776484715995	0.03018867924528302
PDGFRB	B	S5	H09	EC	795	1419192	14	14	3.441585479400319	0.01761006289308176
KCNJ8	B	S5	H09	EC	795	1419192	7	6	2.5686120004662594	0.007547169811320755
PECAM1	B	S5	H09	PC	1682	2978785	15	15	2.593499624376537	0.0089179548156956
CDH5	B	S5	H09	PC	1682	2978785	3	3	1.0051283339882124	0.0017835909631391202
VWF	B	S5	H09	PC	1682	2978785	24	24	3.179029474476945	0.014268727705112961
RGS5	B	S5	H09	PC	1682	2978785	5067	1489	10.73303999720743	0.8852556480380499
PDGFRB	B	S5	H09	PC	1682	2978785	3190	1300	10.065963254121167	0.7728894173602854
KCNJ8	B	S5	H09	PC	1682	2978785	782	537	8.041785855898123	0.3192627824019025
PECAM1	B	S5	H10	EC	1441	2606357	2669	996	10.001457029433844	0.6911866759195003
CDH5	B	S5	H10	EC	1441	2606357	528	415	7.6694634424333366	0.2879944482997918
VWF	B	S5	H10	EC	1441	2606357	7187	1282	11.429662360105848	0.8896599583622484
RGS5	B	S5	H10	EC	1441	2606357	52	48	4.38896229976629	0.033310201249132546
PDGFRB	B	S5	H10	EC	1441	2606357	12	12	2.4864897850972163	0.008327550312283136
KCNJ8	B	S5	H10	EC	1441	2606357	4	4	1.3418202259138348	0.002775850104094379
PECAM1	B	S5	H10	PC	2032	3702065	15	15	2.3367954439185175	0.0073818897637795275
CDH5	B	S5	H10	PC	2032	3702065	7	7	1.5314870653738168	0.0034448818897637795
VWF	B	S5	H10	PC	2032	3702065	39	37	3.5279037067880226	0.018208661417322834
RGS5	B	S5	H10	PC	2032	3702065	5303	1679	10.485269612296714	0.8262795275590551
PDGFRB	B	S5	H10	PC	2032	3702065	4567	1593	10.269869840617705	0.7839566929133859
KCNJ8	B	S5	H10	PC	2032	3702065	576	446	7.290837588591691	0.21948818897637795
PECAM1	B	S5	H11	EC	1544	1795155	1277	740	9.4764610511391	0.4792746113989637
CDH5	B	S5	H11	EC	1544	1795155	354	300	7.630794637984931	0.19430051813471502
VWF	B	S5	H11	EC	1544	1795155	5359	1337	11.544122876218461	0.8659326424870466
RGS5	B	S5	H11	EC	1544	1795155	69	54	5.301470308223744	0.034974093264248704
PDGFRB	B	S5	H11	EC	1544	1795155	9	9	2.5882036362415834	0.005829015544041451
KCNJ8	B	S5	H11	EC	1544	1795155	11	10	2.83341730232784	0.006476683937823834
PECAM1	B	S5	H11	PC	2646	3482555	17	17	2.5561776461658714	0.006424792139077854
CDH5	B	S5	H11	PC	2646	3482555	4	4	1.1033848406989768	0.0015117157974300832
VWF	B	S5	H11	PC	2646	3482555	60	59	4.188142151283538	0.022297808012093728
RGS5	B	S5	H11	PC	2646	3482555	4099	1854	10.202135346144363	0.7006802721088435
PDGFRB	B	S5	H11	PC	2646	3482555	2965	1528	9.7353637819571	0.5774754346182918
KCNJ8	B	S5	H11	PC	2646	3482555	464	388	7.068622581379255	0.14663643235071808
PECAM1	B	S5	H12	EC	857	1298449	971	503	9.548466060295452	0.5869311551925321
CDH5	B	S5	H12	EC	857	1298449	342	276	8.046530179596079	0.3220536756126021
VWF	B	S5	H12	EC	857	1298449	3364	754	11.339729390025873	0.8798133022170361
RGS5	B	S5	H12	EC	857	1298449	45	37	5.156102609351045	0.043173862310385065
PDGFRB	B	S5	H12	EC	857	1298449	5	5	2.2782072576191226	0.005834305717619603
KCNJ8	B	S5	H12	EC	857	1298449	4	4	2.028780755947398	0.004667444574095682
PECAM1	B	S5	H12	PC	1259	2076092	10	10	2.5402113711201664	0.007942811755361398
CDH5	B	S5	H12	PC	1259	2076092	2	2	0.9733162376783009	0.0015885623510722795
VWF	B	S5	H12	PC	1259	2076092	16	16	3.1221405230205805	0.012708498808578236
RGS5	B	S5	H12	PC	1259	2076092	3224	1043	10.601694375011924	0.8284352660841938
PDGFRB	B	S5	H12	PC	1259	2076092	2251	932	10.083809945727095	0.7402700555996823
KCNJ8	B	S5	H12	PC	1259	2076092	449	331	7.7633566351865	0.26290706910246225
PECAM1	B	S5	H13	EC	1152	1985342	1301	659	9.358217587940096	0.5720486111111112
CDH5	B	S5	H13	EC	1152	1985342	418	326	7.724807615682618	0.2829861111111111
VWF	B	S5	H13	EC	1152	1985342	4741	1017	11.222192143449123	0.8828125
RGS5	B	S5	H13	EC	1152	1985342	57	47	4.892897029648893	0.04079861111111111
PDGFRB	B	S5	H13	EC	1152	1985342	13	12	2.9160925536884763	0.010416666666666666
KCNJ8	B	S5	H13	EC	1152	1985342	14	14	3.00929015417154	0.012152777777777778
PECAM1	B	S5	H13	PC	2219	3995474	15	15	2.249217141031404	0.0067598017124831005
CDH5	B	S5	H13	PC	2219	3995474	7	7	1.4604712267227464	0.0031545741324921135
VWF	B	S5	H13	PC	2219	3995474	37	35	3.359026070041302	0.015772870662460567
RGS5	B	S5	H13	PC	2219	3995474	5786	1883	10.50097983880381	0.8485804416403786
PDGFRB	B	S5	H13	PC	2219	3995474	4056	1694	9.988895737458131	0.7634069400630915
KCNJ8	B	S5	H13	PC	2219	3995474	1054	739	8.048751074092179	0.33303289770166744
PECAM1	B	S5	H14	EC	1450	2756938	1823	825	9.371212174232346	0.5689655172413793
CDH5	B	S5	H14	EC	1450	2756938	660	479	7.909269234293159	0.3303448275862069
VWF	B	S5	H14	EC	1450	2756938	6444	1317	11.191291051908767	0.9082758620689655
RGS5	B	S5	H14	EC	1450	2756938	62	58	4.553896041662725	0.04
PDGFRB	B	S5	H14	EC	1450	2756938	8	8	1.9641287396822722	0.005517241379310344
KCNJ8	B	S5	H14	EC	1450	2756938	10	10	2.21014335750885	0.006896551724137931
PECAM1	B	S5	H14	PC	1482	2628070	19	18	3.0408293226615295	0.012145748987854251
CDH5	B	S5	H14	PC	1482	2628070	4	4	1.3345851360509615	0.002699055330634278
VWF	B	S5	H14	PC	1482	2628070	29	28	3.589129914562167	0.018893387314439947
RGS5	B	S5	H14	PC	1482	2628070	4128	1268	10.61814174446313	0.8556005398110661
PDGFRB	B	S5	H14	PC	1482	2628070	3088	1161	10.19968063050191	0.7834008097165992
KCNJ8	B	S5	H14	PC	1482	2628070	369	294	7.143711962886393	0.19838056680161945
PECAM1	B	S5	H15	EC	712	1103510	932	437	9.723793615800325	0.6137640449438202
CDH5	B	S5	H15	EC	712	1103510	196	161	7.480709954387596	0.22612359550561797
VWF	B	S5	H15	EC	712	1103510	2524	608	11.160027109871267	0.8539325842696629
RGS5	B	S5	H15	EC	712	1103510	27	9	4.670578719236682	0.012640449438202247
PDGFRB	B	S5	H15	EC	712	1103510	5	5	2.467539441479187	0.007022471910112359
KCNJ8	B	S5	H15	EC	712	1103510	1	1	0.9306989732666132	0.0014044943820224719
PECAM1	B	S5	H15	PC	371	613403	3	3	2.558451038795167	0.008086253369272238
CDH5	B	S5	H15	PC	371	613403	1	1	1.3951997160347283	0.0026954177897574125
VWF	B	S5	H15	PC	371	613403	11	11	4.242811744997007	0.029649595687331536
RGS5	B	S5	H15	PC	371	613403	908	294	10.532615648996368	0.7924528301886793
PDGFRB	B	S5	H15	PC	371	613403	541	271	9.786212503092218	0.7304582210242587
KCNJ8	B	S5	H15	PC	371	613403	87	62	7.1581725558701885	0.16711590296495957
PECAM1	B	S5	H16	EC	574	713703	645	350	9.821355091431851	0.6097560975609756
CDH5	B	S5	H16	EC	574	713703	208	168	8.191985770970327	0.2926829268292683
VWF	B	S5	H16	EC	574	713703	2362	501	11.692833367067939	0.872822299651568
RGS5	B	S5	H16	EC	574	713703	15	13	4.4605555508439485	0.02264808362369338
PDGFRB	B	S5	H16	EC	574	713703	3	3	2.379462699794667	0.005226480836236934
KCNJ8	B	S5	H16	EC	574	713703	3	3	2.379462699794667	0.005226480836236934
PECAM1	B	S5	H16	PC	899	1185551	8	8	2.9538085387661392	0.008898776418242492
CDH5	B	S5	H16	PC	899	1185551	1	1	0.882439317945614	0.0011123470522803114
VWF	B	S5	H16	PC	899	1185551	12	12	3.475328228959981	0.013348164627363738
RGS5	B	S5	H16	PC	899	1185551	1463	640	10.270324951483996	0.7119021134593994
PDGFRB	B	S5	H16	PC	899	1185551	1935	732	10.673443776118665	0.814238042269188
KCNJ8	B	S5	H16	PC	899	1185551	332	250	8.134624301625072	0.27808676307007785
PECAM1	B	S5	H17	EC	1413	1973142	1500	803	9.572148514324919	0.5682944090587403
CDH5	B	S5	H17	EC	1413	1973142	656	481	8.381390099722374	0.34041047416843595
VWF	B	S5	H17	EC	1413	1973142	4162	1144	11.043250262397285	0.8096249115357396
RGS5	B	S5	H17	EC	1413	1973142	62	50	5.0188996515163815	0.035385704175513094
PDGFRB	B	S5	H17	EC	1413	1973142	25	24	3.7729568949563475	0.016985138004246284
KCNJ8	B	S5	H17	EC	1413	1973142	24	23	3.7184538584715288	0.01627742392073602
PECAM1	B	S5	H17	PC	1098	1689716	13	12	3.1199538139882814	0.01092896174863388
CDH5	B	S5	H17	PC	1098	1689716	8	8	2.5196735966243007	0.007285974499089253
VWF	B	S5	H17	PC	1098	1689716	56	46	5.093461471003708	0.04189435336976321
RGS5	B	S5	H17	PC	1098	1689716	2013	792	10.219561164813822	0.7213114754098361
PDGFRB	B	S5	H17	PC	1098	1689716	2057	812	10.250729904147244	0.7395264116575592
KCNJ8	B	S5	H17	PC	1098	1689716	565	366	8.389634426081331	0.3333333333333333
PECAM1	B	S5	H18	EC	959	1371732	1941	703	10.46760497073874	0.7330552659019812
CDH5	B	S5	H18	EC	959	1371732	584	388	8.737210623728359	0.4045881126173097
VWF	B	S5	H18	EC	959	1371732	4486	865	11.67565634113329	0.9019812304483837
RGS5	B	S5	H18	EC	959	1371732	31	26	4.560664006942561	0.027111574556830033
PDGFRB	B	S5	H18	EC	959	1371732	6	6	2.4260049778619908	0.006256517205422315
KCNJ8	B	S5	H18	EC	959	1371732	12	12	3.285115795598661	0.01251303441084463
PECAM1	B	S5	H18	PC	706	1141347	12	11	3.5253037795022353	0.015580736543909348
CDH5	B	S5	H18	PC	706	1141347	5	4	2.4278176447429556	0.0056657223796034
VWF	B	S5	H18	PC	706	1141347	25	21	4.517524100324545	0.029745042492917848
RGS5	B	S5	H18	PC	706	1141347	1332	547	10.189876559509143	0.7747875354107648
PDGFRB	B	S5	H18	PC	706	1141347	1596	572	10.450538805387785	0.8101983002832861
KCNJ8	B	S5	H18	PC	706	1141347	183	153	7.3339323186367595	0.21671388101983002
PECAM1	B	S5	H19	EC	2167	2981606	2437	1276	9.67656492924438	0.5888324873096447
CDH5	B	S5	H19	EC	2167	2981606	952	745	8.323239507918712	0.3437932625749885
VWF	B	S5	H19	EC	2167	2981606	7598	1906	11.315880400406218	0.8795569912321182
RGS5	B	S5	H19	EC	2167	2981606	110	85	5.243854475815444	0.03922473465620674
PDGFRB	B	S5	H19	EC	2167	2981606	6	6	1.5908838088046036	0.0027688047992616522
KCNJ8	B	S5	H19	EC	2167	2981606	7	7	1.7431823306576664	0.003230272265805261
PECAM1	B	S5	H19	PC	2773	4316825	23	22	2.661747297147288	0.007933645870897944
CDH5	B	S5	H19	PC	2773	4316825	9	9	1.6252076421696642	0.0032455824017309774
VWF	B	S5	H19	PC	2773	4316825	51	50	3.679675839408083	0.018031013342949875
RGS5	B	S5	H19	PC	2773	4316825	5239	2155	10.246293398839173	0.7771366750811396
PDGFRB	B	S5	H19	PC	2773	4316825	3369	1584	9.609981500125508	0.571222502704652
KCNJ8	B	S5	H19	PC	2773	4316825	454	373	6.730230829896867	0.13451135953840607
PECAM1	B	S5	H20	EC	522	710099	520	285	9.518244497140776	0.5459770114942529
CDH5	B	S5	H20	EC	522	710099	162	125	7.840067907732013	0.23946360153256704
VWF	B	S5	H20	EC	522	710099	2155	467	11.56785538120151	0.8946360153256705
RGS5	B	S5	H20	EC	522	710099	14	13	4.3726429707255905	0.02490421455938697
PDGFRB	B	S5	H20	EC	522	710099	2	1	1.9322534740098811	0.0019157088122605363
KCNJ8	B	S5	H20	EC	522	710099	1	1	1.2679877669169926	0.0019157088122605363
PECAM1	B	S5	H20	PC	993	1583499	5	5	2.0557385954947898	0.005035246727089627
CDH5	B	S5	H20	PC	993	1583499	1	1	0.7062103690501931	0.0010070493454179255
VWF	B	S5	H20	PC	993	1583499	18	17	3.628450694092451	0.017119838872104734
RGS5	B	S5	H20	PC	993	1583499	2420	822	10.578619077967108	0.8277945619335347
PDGFRB	B	S5	H20	PC	993	1583499	1595	692	9.977656334114211	0.6968781470292045
KCNJ8	B	S5	H20	PC	993	1583499	159	137	6.664063887652056	0.1379657603222558
PECAM1	B	S5	H21	EC	662	1237225	1191	469	9.912347718117365	0.7084592145015106
CDH5	B	S5	H21	EC	662	1237225	385	276	8.286235515014313	0.4169184290030212
VWF	B	S5	H21	EC	662	1237225	5291	633	12.06255412599357	0.9561933534743202
RGS5	B	S5	H21	EC	662	1237225	18	16	3.958720907305625	0.02416918429003021
PDGFRB	B	S5	H21	EC	662	1237225	19	18	4.031831680358842	0.027190332326283987
KCNJ8	B	S5	H21	EC	662	1237225	5	5	2.3337964125874455	0.0075528700906344415
PECAM1	B	S5	H21	PC	556	1073753	18	18	4.150854672632291	0.03237410071942446
CDH5	B	S5	H21	PC	556	1073753	8	7	3.079037225914913	0.012589928057553957
VWF	B	S5	H21	PC	556	1073753	31	28	4.9006591083764	0.050359712230215826
RGS5	B	S5	H21	PC	556	1073753	1053	404	9.939097937630347	0.7266187050359713
PDGFRB	B	S5	H21	PC	556	1073753	2246	508	11.031169599630902	0.9136690647482014
KCNJ8	B	S5	H21	PC	556	1073753	287	194	8.067632247137707	0.3489208633093525
PECAM1	B	S5	H22	EC	861	1339356	1303	547	9.927564076618905	0.6353077816492451
CDH5	B	S5	H22	EC	861	1339356	358	278	8.067663663273784	0.3228803716608595
VWF	B	S5	H22	EC	861	1339356	4110	773	11.583853264562928	0.8977932636469221
RGS5	B	S5	H22	EC	861	1339356	60	40	5.517201635673836	0.04645760743321719
PDGFRB	B	S5	H22	EC	861	1339356	7	7	2.6383964979303	0.008130081300813009
KCNJ8	B	S5	H22	EC	861	1339356	2	2	1.31803042445345	0.0023228803716608595
PECAM1	B	S5	H22	PC	834	1429790	13	13	3.3351751318628047	0.015587529976019185
CDH5	B	S5	H22	PC	834	1429790	1	1	0.7650283639552728	0.001199040767386091
VWF	B	S5	H22	PC	834	1429790	19	19	3.8367992022788746	0.022781774580335732
RGS5	B	S5	H22	PC	834	1429790	1581	618	10.112122508414735	0.7410071942446043
PDGFRB	B	S5	H22	PC	834	1429790	1634	628	10.159650842493768	0.7529976019184652
KCNJ8	B	S5	H22	PC	834	1429790	374	266	8.036596053838364	0.31894484412470026
PECAM1	B	S5	H24	EC	1109	1306341	1016	545	9.60500692824281	0.4914337240757439
CDH5	B	S5	H24	EC	1109	1306341	394	294	8.241295747844761	0.2651036970243463
VWF	B	S5	H24	EC	1109	1306341	3549	933	11.408196259590392	0.8412984670874661
RGS5	B	S5	H24	EC	1109	1306341	88	49	6.09515917010735	0.04418394950405771
PDGFRB	B	S5	H24	EC	1109	1306341	20	20	4.027679411911691	0.018034265103697024
KCNJ8	B	S5	H24	EC	1109	1306341	8	8	2.832682511692133	0.007213706041478809
PECAM1	B	S5	H24	PC	1213	1599248	18	16	3.6153327167369893	0.013190436933223413
CDH5	B	S5	H24	PC	1213	1599248	8	7	2.585527711247951	0.005770816158285243
VWF	B	S5	H24	PC	1213	1599248	63	54	5.3360517864400965	0.04451772464962902
RGS5	B	S5	H24	PC	1213	1599248	2438	931	10.575034781923867	0.7675185490519374
PDGFRB	B	S5	H24	PC	1213	1599248	1455	707	9.83099461105357	0.5828524319868096
KCNJ8	B	S5	H24	PC	1213	1599248	265	222	7.381135221730695	0.18301731244847486
PECAM1	B	S5	H25	EC	1518	2070179	1589	834	9.58602623907727	0.549407114624506
CDH5	B	S5	H25	EC	1518	2070179	631	493	8.256466111144883	0.32476943346508563
VWF	B	S5	H25	EC	1518	2070179	5053	1313	11.253759888591263	0.8649538866930171
RGS5	B	S5	H25	EC	1518	2070179	33	30	4.082417371967194	0.019762845849802372
PDGFRB	B	S5	H25	EC	1518	2070179	10	10	2.543619649096724	0.006587615283267457
KCNJ8	B	S5	H25	EC	1518	2070179	8	8	2.2822619056127884	0.005270092226613966
PECAM1	B	S5	H25	PC	1155	1651793	4	4	1.7746757252474747	0.003463203463203463
CDH5	B	S5	H25	PC	1155	1651793	5	5	2.0097103715782803	0.004329004329004329
VWF	B	S5	H25	PC	1155	1651793	21	20	3.7775204441347494	0.017316017316017316
RGS5	B	S5	H25	PC	1155	1651793	2123	849	10.328977801577482	0.7350649350649351
PDGFRB	B	S5	H25	PC	1155	1651793	1032	570	9.289501648572827	0.4935064935064935
KCNJ8	B	S5	H25	PC	1155	1651793	147	133	6.491760152645164	0.11515151515151516
PECAM1	B	S5	H26	EC	952	1777545	1396	592	9.619032976758826	0.6218487394957983
CDH5	B	S5	H26	EC	952	1777545	507	364	8.161005104856777	0.38235294117647056
VWF	B	S5	H26	EC	952	1777545	5333	866	11.551326314688012	0.9096638655462185
RGS5	B	S5	H26	EC	952	1777545	16	15	3.322098119725729	0.015756302521008403
PDGFRB	B	S5	H26	EC	952	1777545	7	7	2.3039314041085057	0.007352941176470588
KCNJ8	B	S5	H26	EC	952	1777545	10	10	2.7280808558890994	0.01050420168067227
PECAM1	B	S5	H26	PC	557	1245688	8	8	2.8918379085521564	0.01436265709156194
CDH5	B	S5	H26	PC	557	1245688	0	0	0.0	0.0
VWF	B	S5	H26	PC	557	1245688	18	18	3.9495205703715253	0.03231597845601436
RGS5	B	S5	H26	PC	557	1245688	1606	454	10.333431994433214	0.8150807899461401
PDGFRB	B	S5	H26	PC	557	1245688	1388	457	10.12314327662458	0.8204667863554758
KCNJ8	B	S5	H26	PC	557	1245688	219	162	7.466027193482927	0.29084380610412924
PECAM1	B	S5	H27	EC	945	1620415	1164	537	9.490518990095392	0.5682539682539682
CDH5	B	S5	H27	EC	945	1620415	427	317	8.047193411284649	0.33544973544973544
VWF	B	S5	H27	EC	945	1620415	3867	816	11.221240119589725	0.8634920634920635
RGS5	B	S5	H27	EC	945	1620415	70	41	5.465935628110833	0.04338624338624339
PDGFRB	B	S5	H27	EC	945	1620415	1	1	0.6934319670905605	0.0010582010582010583
KCNJ8	B	S5	H27	EC	945	1620415	3	3	1.5116590934925238	0.0031746031746031746
PECAM1	B	S5	H27	PC	919	1860714	5	5	1.882502402833103	0.00544069640914037
CDH5	B	S5	H27	PC	919	1860714	3	3	1.385311925950511	0.003264417845484222
VWF	B	S5	H27	PC	919	1860714	15	15	3.179737402405293	0.01632208922742111
RGS5	B	S5	H27	PC	919	1860714	2552	786	10.422607804337485	0.8552774755168662
PDGFRB	B	S5	H27	PC	919	1860714	2562	781	10.42824584813219	0.8498367791077258
KCNJ8	B	S5	H27	PC	919	1860714	336	249	7.504428471538188	0.27094668117519044
PECAM1	B	S5	H28	EC	2109	3445850	2835	1339	9.686025602237201	0.6348980559506875
CDH5	B	S5	H28	EC	2109	3445850	861	664	7.970771882684909	0.3148411569464201
VWF	B	S5	H28	EC	2109	3445850	9807	1922	11.475243086459198	0.9113323850165955
RGS5	B	S5	H28	EC	2109	3445850	93	62	4.806787354786239	0.02939781887150308
PDGFRB	B	S5	H28	EC	2109	3445850	15	15	2.4203644645160574	0.007112375533428165
KCNJ8	B	S5	H28	EC	2109	3445850	15	14	2.4203644645160574	0.006638217164532954
PECAM1	B	S5	H28	PC	1568	2740447	15	14	2.69455922271658	0.008928571428571428
CDH5	B	S5	H28	PC	1568	2740447	9	9	2.099004199478614	0.005739795918367347
VWF	B	S5	H28	PC	1568	2740447	37	28	3.858124961616901	0.017857142857142856
RGS5	B	S5	H28	PC	1568	2740447	4998	1380	10.833514778211269	0.8801020408163265
PDGFRB	B	S5	H28	PC	1568	2740447	3989	1289	10.508390967364875	0.8220663265306123
KCNJ8	B	S5	H28	PC	1568	2740447	480	363	7.46069266623041	0.2315051020408163
PECAM1	B	S5	H29	EC	800	1013845	605	334	9.223369838501316	0.4175
CDH5	B	S5	H29	EC	800	1013845	238	194	7.881113274076704	0.2425
VWF	B	S5	H29	EC	800	1013845	2318	669	11.159458612686924	0.83625
RGS5	B	S5	H29	EC	800	1013845	13	12	3.7889438342275397	0.015
PDGFRB	B	S5	H29	EC	800	1013845	2	2	1.5717681168408184	0.0025
KCNJ8	B	S5	H29	EC	800	1013845	1	1	0.9901155422503811	0.00125
PECAM1	B	S5	H29	PC	954	1240378	2	2	1.3853822748256674	0.0020964360587002098
CDH5	B	S5	H29	PC	954	1240378	4	4	2.0788910373969127	0.0041928721174004195
VWF	B	S5	H29	PC	954	1240378	9	8	3.045417222089172	0.008385744234800839
RGS5	B	S5	H29	PC	954	1240378	2044	752	10.687274855487926	0.7882599580712788
PDGFRB	B	S5	H29	PC	954	1240378	1787	678	10.493545120599101	0.710691823899371
KCNJ8	B	S5	H29	PC	954	1240378	301	229	7.928772758047894	0.240041928721174
PECAM1	B	S5	H31	EC	1148	1807227	2117	751	10.195258889388585	0.6541811846689896
CDH5	B	S5	H31	EC	1148	1807227	413	307	7.842519489681117	0.26742160278745647
VWF	B	S5	H31	EC	1148	1807227	6598	1019	11.834430440345903	0.8876306620209059
RGS5	B	S5	H31	EC	1148	1807227	35	26	4.348139428381507	0.02264808362369338
PDGFRB	B	S5	H31	EC	1148	1807227	6	6	2.111032487651638	0.005226480836236934
KCNJ8	B	S5	H31	EC	1148	1807227	5	4	1.9132894900668005	0.003484320557491289
PECAM1	B	S5	H31	PC	1407	2084085	11	11	2.650327012291561	0.007818052594171997
CDH5	B	S5	H31	PC	1407	2084085	1	1	0.5654284081563006	0.0007107320540156361
VWF	B	S5	H31	PC	1407	2084085	32	32	4.031612229218529	0.022743425728500355
RGS5	B	S5	H31	PC	1407	2084085	2022	892	9.923639389187926	0.6339729921819474
PDGFRB	B	S5	H31	PC	1407	2084085	2420	928	10.182619115578103	0.6595593461265103
KCNJ8	B	S5	H31	PC	1407	2084085	197	168	6.5778199652753	0.11940298507462686
PECAM1	B	S5	H32	EC	429	674612	458	235	9.409197358740924	0.5477855477855478
CDH5	B	S5	H32	EC	429	674612	136	108	7.6624715833496895	0.2517482517482518
VWF	B	S5	H32	EC	429	674612	1429	356	11.049341231270247	0.8298368298368298
RGS5	B	S5	H32	EC	429	674612	10	10	3.983981840354455	0.023310023310023312
PDGFRB	B	S5	H32	EC	429	674612	6	6	3.3065540879764295	0.013986013986013986
KCNJ8	B	S5	H32	EC	429	674612	5	5	3.072391865547946	0.011655011655011656
PECAM1	B	S5	H32	PC	485	773428	4	4	2.62568679899768	0.008247422680412371
CDH5	B	S5	H32	PC	485	773428	1	1	1.1972018594054163	0.002061855670103093
VWF	B	S5	H32	PC	485	773428	13	12	4.154476864649541	0.024742268041237112
RGS5	B	S5	H32	PC	485	773428	942	363	10.251428387086461	0.7484536082474227
PDGFRB	B	S5	H32	PC	485	773428	1045	378	10.40101570347024	0.7793814432989691
KCNJ8	B	S5	H32	PC	485	773428	181	140	7.876658609103855	0.28865979381443296
PECAM1	B	S5	H33	EC	1947	2963980	4023	1430	10.407582836467405	0.7344632768361582
CDH5	B	S5	H33	EC	1947	2963980	885	674	8.22682163220672	0.34617360041088857
VWF	B	S5	H33	EC	1947	2963980	6358	1602	11.067493988882953	0.8228043143297381
RGS5	B	S5	H33	EC	1947	2963980	90	69	4.971064217190392	0.03543913713405239
PDGFRB	B	S5	H33	EC	1947	2963980	15	15	2.5994994030831364	0.007704160246533128
KCNJ8	B	S5	H33	EC	1947	2963980	9	9	2.013089785901782	0.004622496147919877
PECAM1	B	S5	H33	PC	1869	3065619	34	34	3.5958312919398123	0.01819154628143392
CDH5	B	S5	H33	PC	1869	3065619	11	11	2.1979227313791405	0.005885500267522739
VWF	B	S5	H33	PC	1869	3065619	71	64	4.594553691132464	0.03424291064740503
RGS5	B	S5	H33	PC	1869	3065619	3307	1348	10.076465694371727	0.7212413055109684
PDGFRB	B	S5	H33	PC	1869	3065619	3458	1386	10.14082217104806	0.7415730337078652
KCNJ8	B	S5	H33	PC	1869	3065619	611	454	7.6460706121718625	0.24291064740502943
PECAM1	B	S5	H34	EC	691	1432671	1280	466	9.804834617536196	0.6743849493487699
CDH5	B	S5	H34	EC	691	1432671	371	250	8.02212848040013	0.361794500723589
VWF	B	S5	H34	EC	691	1432671	4486	639	11.612967232001438	0.9247467438494935
RGS5	B	S5	H34	EC	691	1432671	41	25	4.888396243677735	0.0361794500723589
PDGFRB	B	S5	H34	EC	691	1432671	3	3	1.6294689416172894	0.004341534008683068
KCNJ8	B	S5	H34	EC	691	1432671	4	4	1.9229543350179468	0.005788712011577424
PECAM1	B	S5	H34	PC	1272	2908460	17	17	2.7750542590158696	0.013364779874213837
CDH5	B	S5	H34	PC	1272	2908460	1	1	0.42634481006100566	0.0007861635220125787
VWF	B	S5	H34	PC	1272	2908460	36	34	3.741756511399123	0.026729559748427674
RGS5	B	S5	H34	PC	1272	2908460	4092	1119	10.459360023090214	0.8797169811320755
PDGFRB	B	S5	H34	PC	1272	2908460	2414	920	9.698691654026762	0.7232704402515723
KCNJ8	B	S5	H34	PC	1272	2908460	407	311	7.138902492540802	0.24449685534591195
PECAM1	B	S5	H35	EC	1521	2020107	1459	774	9.498328606807043	0.5088757396449705
CDH5	B	S5	H35	EC	1521	2020107	536	414	8.057084569327056	0.27218934911242604
VWF	B	S5	H35	EC	1521	2020107	5608	1300	11.439358515363375	0.8547008547008547
RGS5	B	S5	H35	EC	1521	2020107	77	46	5.289716183799063	0.030243261012491782
PDGFRB	B	S5	H35	EC	1521	2020107	9	9	2.4476346158094406	0.005917159763313609
KCNJ8	B	S5	H35	EC	1521	2020107	4	4	1.5753574184053822	0.0026298487836949377
PECAM1	B	S5	H35	PC	1884	2790249	14	14	2.5891578475771952	0.0074309978768577496
CDH5	B	S5	H35	PC	1884	2790249	4	4	1.2830706064371762	0.0021231422505307855
VWF	B	S5	H35	PC	1884	2790249	40	33	3.9388162960716238	0.01751592356687898
RGS5	B	S5	H35	PC	1884	2790249	4015	1450	10.491792661029658	0.7696390658174098
PDGFRB	B	S5	H35	PC	1884	2790249	2210	1080	9.63125711585652	0.5732484076433121
KCNJ8	B	S5	H35	PC	1884	2790249	403	327	7.184196514857195	0.1735668789808917
PECAM1	B	S5	H36	EC	775	1140256	657	391	9.172893497006102	0.5045161290322581
CDH5	B	S5	H36	EC	775	1140256	261	202	7.844837348650642	0.26064516129032256
VWF	B	S5	H36	EC	775	1140256	2395	663	11.037138880525662	0.8554838709677419
RGS5	B	S5	H36	EC	775	1140256	32	27	4.861155080297213	0.03483870967741935
PDGFRB	B	S5	H36	EC	775	1140256	12	12	3.5265637159317595	0.015483870967741935
KCNJ8	B	S5	H36	EC	775	1140256	4	4	2.1724824500592326	0.005161290322580645
PECAM1	B	S5	H36	PC	1525	2581989	16	15	2.8473501753290646	0.009836065573770493
CDH5	B	S5	H36	PC	1525	2581989	4	4	1.350040761021688	0.002622950819672131
VWF	B	S5	H36	PC	1525	2581989	29	27	3.6125472739712845	0.017704918032786884
RGS5	B	S5	H36	PC	1525	2581989	3613	1259	10.451529322298274	0.8255737704918032
PDGFRB	B	S5	H36	PC	1525	2581989	3411	1238	10.36858783390573	0.8118032786885246
KCNJ8	B	S5	H36	PC	1525	2581989	711	497	8.110452537113122	0.3259016393442623
PECAM1	B	S5	H37	EC	560	927995	886	372	9.900484236960597	0.6642857142857143
CDH5	B	S5	H37	EC	560	927995	211	168	7.835241428100354	0.3
VWF	B	S5	H37	EC	560	927995	2822	510	11.570787677499254	0.9107142857142857
RGS5	B	S5	H37	EC	560	927995	20	17	4.495173258852213	0.030357142857142857
PDGFRB	B	S5	H37	EC	560	927995	7	4	3.094767115347694	0.007142857142857143
KCNJ8	B	S5	H37	EC	560	927995	1	1	1.054912372830815	0.0017857142857142857
PECAM1	B	S5	H37	PC	945	1648258	8	8	2.549326402599233	0.008465608465608466
CDH5	B	S5	H37	PC	945	1648258	1	1	0.6841015963414094	0.0010582010582010583
VWF	B	S5	H37	PC	945	1648258	13	12	3.1517151179151104	0.012698412698412698
RGS5	B	S5	H37	PC	945	1648258	2067	724	10.29353055883033	0.7661375661375661
PDGFRB	B	S5	H37	PC	945	1648258	1304	575	9.629608487794384	0.6084656084656085
KCNJ8	B	S5	H37	PC	945	1648258	194	161	6.891176371043568	0.17037037037037037
PECAM1	B	S5	H39	EC	413	743742	774	287	10.024701235977446	0.6949152542372882
CDH5	B	S5	H39	EC	413	743742	153	125	7.6915097275517725	0.3026634382566586
VWF	B	S5	H39	EC	413	743742	2388	389	11.64916222804312	0.9418886198547215
RGS5	B	S5	H39	EC	413	743742	5	5	2.9491167967154297	0.012106537530266344
PDGFRB	B	S5	H39	EC	413	743742	1	1	1.2293124478378672	0.002421307506053269
KCNJ8	B	S5	H39	EC	413	743742	2	2	1.8832706778778112	0.004842615012106538
PECAM1	B	S5	H39	PC	331	662331	3	3	2.4671378978355714	0.00906344410876133
CDH5	B	S5	H39	PC	331	662331	0	0	0.0	0.0
VWF	B	S5	H39	PC	331	662331	1	1	1.3275833878535086	0.0030211480362537764
RGS5	B	S5	H39	PC	331	662331	833	263	10.29769504899898	0.7945619335347432
PDGFRB	B	S5	H39	PC	331	662331	502	222	9.567821479381983	0.6706948640483383
KCNJ8	B	S5	H39	PC	331	662331	79	69	6.910201500527548	0.2084592145015106
PECAM1	B	S5	H40	EC	206	314061	206	109	9.359581633097674	0.529126213592233
CDH5	B	S5	H40	EC	206	314061	87	65	8.119025392337702	0.3155339805825243
VWF	B	S5	H40	EC	206	314061	618	171	10.943079298095885	0.8300970873786407
RGS5	B	S5	H40	EC	206	314061	5	5	4.080698082799674	0.024271844660194174
PDGFRB	B	S5	H40	EC	206	314061	0	0	0.0	0.0
KCNJ8	B	S5	H40	EC	206	314061	0	0	0.0	0.0
PECAM1	B	S5	H40	PC	191	326708	3	3	3.3480215528407293	0.015706806282722512
CDH5	B	S5	H40	PC	191	326708	0	0	0.0	0.0
VWF	B	S5	H40	PC	191	326708	3	3	3.3480215528407293	0.015706806282722512
RGS5	B	S5	H40	PC	191	326708	361	147	10.11108640027371	0.7696335078534031
PDGFRB	B	S5	H40	PC	191	326708	384	148	10.200115739647567	0.774869109947644
KCNJ8	B	S5	H40	PC	191	326708	52	40	7.323401906095602	0.2094240837696335
PECAM1	B	S5	H41	EC	579	908438	991	410	10.092603182492777	0.7081174438687392
CDH5	B	S5	H41	EC	579	908438	219	169	7.919299191566961	0.2918825561312608
VWF	B	S5	H41	EC	579	908438	2371	512	11.350372643325247	0.8842832469775475
RGS5	B	S5	H41	EC	579	908438	15	13	4.130260323361275	0.022452504317789293
PDGFRB	B	S5	H41	EC	579	908438	3	3	2.1051321919021273	0.0051813471502590676
KCNJ8	B	S5	H41	EC	579	908438	2	2	1.678784589738878	0.0034542314335060447
PECAM1	B	S5	H41	PC	1231	1827822	16	16	3.285932974276547	0.012997562956945572
CDH5	B	S5	H41	PC	1231	1827822	2	2	1.0663981613884097	0.0016246953696181965
VWF	B	S5	H41	PC	1231	1827822	21	21	3.642595731329838	0.017059301380991064
RGS5	B	S5	H41	PC	1231	1827822	2646	1012	10.500468014669725	0.8220958570268074
PDGFRB	B	S5	H41	PC	1231	1827822	2789	995	10.576351823528043	0.8082859463850528
KCNJ8	B	S5	H41	PC	1231	1827822	293	236	7.333603281041009	0.1917140536149472
PECAM1	B	S5	H42	EC	974	1532142	840	452	9.101324552118275	0.46406570841889117
CDH5	B	S5	H42	EC	974	1532142	218	179	7.1627383584941064	0.1837782340862423
VWF	B	S5	H42	EC	974	1532142	2970	820	10.921441257358886	0.8418891170431212
RGS5	B	S5	H42	EC	974	1532142	101	63	6.064382416150649	0.0646817248459959
PDGFRB	B	S5	H42	EC	974	1532142	10	10	2.912038587986425	0.01026694045174538
KCNJ8	B	S5	H42	EC	974	1532142	7	7	2.4773579631253417	0.007186858316221766
PECAM1	B	S5	H42	PC	1224	2079999	5	5	1.7671663217749567	0.004084967320261438
CDH5	B	S5	H42	PC	1224	2079999	4	4	1.547488251620657	0.0032679738562091504
VWF	B	S5	H42	PC	1224	2079999	43	29	4.4378327436316845	0.02369281045751634
RGS5	B	S5	H42	PC	1224	2079999	2694	980	10.340064755190651	0.8006535947712419
PDGFRB	B	S5	H42	PC	1224	2079999	3114	972	10.548933722027689	0.7941176470588235
KCNJ8	B	S5	H42	PC	1224	2079999	708	449	8.415254925627735	0.3668300653594771
PECAM1	B	S5	H44	EC	241	461445	507	180	10.102923798476656	0.7468879668049793
CDH5	B	S5	H44	EC	241	461445	196	111	8.733871797985769	0.4605809128630705
VWF	B	S5	H44	EC	241	461445	2052	225	12.11890879898602	0.9336099585062241
RGS5	B	S5	H44	EC	241	461445	8	8	4.19667345282253	0.03319502074688797
PDGFRB	B	S5	H44	EC	241	461445	2	2	2.415274896241101	0.008298755186721992
KCNJ8	B	S5	H44	EC	241	461445	4	3	3.273280447445692	0.012448132780082987
PECAM1	B	S5	H44	PC	161	322465	6	6	4.293272659820034	0.037267080745341616
CDH5	B	S5	H44	PC	161	322465	0	0	0.0	0.0
VWF	B	S5	H44	PC	161	322465	2	2	2.8484423694794696	0.012422360248447204
RGS5	B	S5	H44	PC	161	322465	249	95	9.594654585739248	0.5900621118012422
PDGFRB	B	S5	H44	PC	161	322465	668	142	11.017186073949713	0.8819875776397516
KCNJ8	B	S5	H44	PC	161	322465	98	59	8.252234694637847	0.36645962732919257
PECAM1	B	S5	H56	EC	362	634568	531	218	9.710444428544816	0.6022099447513812
CDH5	B	S5	H56	EC	362	634568	158	128	7.965716696251046	0.35359116022099446
VWF	B	S5	H56	EC	362	634568	1256	302	10.951502780663727	0.8342541436464088
RGS5	B	S5	H56	EC	362	634568	25	17	5.3361720042124405	0.04696132596685083
PDGFRB	B	S5	H56	EC	362	634568	3	3	2.517937221522846	0.008287292817679558
KCNJ8	B	S5	H56	EC	362	634568	5	5	3.150458327839102	0.013812154696132596
PECAM1	B	S5	H56	PC	786	1378008	7	7	2.6040229982011263	0.008905852417302799
CDH5	B	S5	H56	PC	786	1378008	3	3	1.6676903271737211	0.003816793893129771
VWF	B	S5	H56	PC	786	1378008	16	16	3.6566065501871097	0.020356234096692113
RGS5	B	S5	H56	PC	786	1378008	1226	549	9.79877965985312	0.6984732824427481
PDGFRB	B	S5	H56	PC	786	1378008	1757	599	10.317445268809578	0.7620865139949109
KCNJ8	B	S5	H56	PC	786	1378008	255	192	7.539544439646123	0.24427480916030533
PECAM1	B	S5	H57	EC	349	753657	1433	313	10.893601463735342	0.8968481375358166
CDH5	B	S5	H57	EC	349	753657	310	189	8.687647572045377	0.5415472779369628
VWF	B	S5	H57	EC	349	753657	2292	323	11.570885651766138	0.9255014326647565
RGS5	B	S5	H57	EC	349	753657	14	10	4.291020708609115	0.02865329512893983
PDGFRB	B	S5	H57	EC	349	753657	3	3	2.31631683926687	0.008595988538681949
KCNJ8	B	S5	H57	EC	349	753657	1	1	1.2183866098405671	0.0028653295128939827
PECAM1	B	S5	H57	PC	606	1398143	7	7	2.5865584290016943	0.01155115511551155
CDH5	B	S5	H57	PC	606	1398143	1	1	0.7784057634834238	0.0016501650165016502
VWF	B	S5	H57	PC	606	1398143	20	20	3.9359017702315864	0.033003300330033
RGS5	B	S5	H57	PC	606	1398143	1213	414	9.762513849452297	0.6831683168316832
PDGFRB	B	S5	H57	PC	606	1398143	3056	564	11.094576795956746	0.9306930693069307
KCNJ8	B	S5	H57	PC	606	1398143	330	213	7.88890978319263	0.35148514851485146
PECAM1	B	S5	H58	EC	586	989727	902	375	9.833463223179727	0.6399317406143344
CDH5	B	S5	H58	EC	586	989727	244	187	7.951474903293048	0.3191126279863481
VWF	B	S5	H58	EC	586	989727	3174	534	11.647433667214012	0.9112627986348123
RGS5	B	S5	H58	EC	586	989727	30	24	4.96861559927684	0.040955631399317405
PDGFRB	B	S5	H58	EC	586	989727	6	6	2.8201335675451786	0.010238907849829351
KCNJ8	B	S5	H58	EC	586	989727	7	7	3.0130436673709724	0.011945392491467578
PECAM1	B	S5	H58	PC	412	857915	8	7	3.3680605318544816	0.01699029126213592
CDH5	B	S5	H58	PC	412	857915	1	1	1.114777878206851	0.0024271844660194173
VWF	B	S5	H58	PC	412	857915	24	23	4.856726766422702	0.055825242718446605
RGS5	B	S5	H58	PC	412	857915	1178	351	10.424267507359815	0.8519417475728155
PDGFRB	B	S5	H58	PC	412	857915	1286	350	10.550730434247903	0.8495145631067961
KCNJ8	B	S5	H58	PC	412	857915	216	153	7.9816996687939055	0.3713592233009709
PECAM1	B	S5	H78	EC	575	1116925	1137	408	9.992900751845752	0.7095652173913043
CDH5	B	S5	H78	EC	575	1116925	255	189	7.841126469562084	0.32869565217391306
VWF	B	S5	H78	EC	575	1116925	2278	500	10.994726911351712	0.8695652173913043
RGS5	B	S5	H78	EC	575	1116925	18	12	4.0972462620976495	0.020869565217391306
PDGFRB	B	S5	H78	EC	575	1116925	7	7	2.8614009690848925	0.01217391304347826
KCNJ8	B	S5	H78	EC	575	1116925	2	2	1.480591126941119	0.0034782608695652175
PECAM1	B	S5	H78	PC	609	1213550	7	6	2.758772356987016	0.009852216748768473
CDH5	B	S5	H78	PC	609	1213550	1	1	0.8671284107983463	0.0016420361247947454
VWF	B	S5	H78	PC	609	1213550	13	12	3.54996147358028	0.019704433497536946
RGS5	B	S5	H78	PC	609	1213550	1404	498	10.177340127005603	0.8177339901477833
PDGFRB	B	S5	H78	PC	609	1213550	1750	513	10.494905756359577	0.8423645320197044
KCNJ8	B	S5	H78	PC	609	1213550	221	173	7.516569430129354	0.28407224958949095
