## Supplementary Software 1 for "*IL18* and pyroptosis-related genes show contrasting expression in human cardiac pericytes and endothelial cells": donor_class_gene_B_S6.tsv

gene	dataset	role	donor	analysis_class	nuclei	library_sum	count	positive_nuclei	L	p
PECAM1	B	S6	H46	EC	803	1037001	747	424	9.494548537938334	0.5280199252801993
CDH5	B	S6	H46	EC	803	1037001	416	294	8.65161429476747	0.36612702366127026
VWF	B	S6	H46	EC	803	1037001	3118	684	11.554467666733686	0.8518057285180572
RGS5	B	S6	H46	EC	803	1037001	71	39	6.11824893062114	0.048567870485678705
PDGFRB	B	S6	H46	EC	803	1037001	16	13	4.038182211793666	0.0161892901618929
KCNJ8	B	S6	H46	EC	803	1037001	12	12	3.652122843193755	0.014943960149439602
PECAM1	B	S6	H46	PC	2053	3121948	17	17	2.6882515660819815	0.008280565026790063
CDH5	B	S6	H46	PC	2053	3121948	9	9	1.9571031461717494	0.00438382854359474
VWF	B	S6	H46	PC	2053	3121948	35	32	3.610103428939799	0.015586945932781296
RGS5	B	S6	H46	PC	2053	3121948	2758	1334	9.788592384612995	0.6497808085728203
PDGFRB	B	S6	H46	PC	2053	3121948	6738	1854	11.076326501124795	0.9030686799805163
KCNJ8	B	S6	H46	PC	2053	3121948	835	593	8.068569855661798	0.2888455918168534
PECAM1	B	S6	H49	EC	293	504458	358	170	9.473041184704433	0.5802047781569966
CDH5	B	S6	H49	EC	293	504458	121	99	7.912059373064917	0.3378839590443686
VWF	B	S6	H49	EC	293	504458	1018	254	10.979430515654347	0.8668941979522184
RGS5	B	S6	H49	EC	293	504458	10	9	4.38012375586927	0.030716723549488054
PDGFRB	B	S6	H49	EC	293	504458	0	0	0.0	0.0
KCNJ8	B	S6	H49	EC	293	504458	2	2	2.311692353654938	0.006825938566552901
PECAM1	B	S6	H49	PC	680	1251089	2	2	1.3777386273544003	0.0029411764705882353
CDH5	B	S6	H49	PC	680	1251089	0	0	0.0	0.0
VWF	B	S6	H49	PC	680	1251089	20	20	4.086280444491333	0.029411764705882353
RGS5	B	S6	H49	PC	680	1251089	1540	566	10.266701775024316	0.8323529411764706
PDGFRB	B	S6	H49	PC	680	1251089	1959	604	10.613638322339346	0.888235294117647
KCNJ8	B	S6	H49	PC	680	1251089	356	248	8.157610175205896	0.36470588235294116
PECAM1	B	S6	H51	EC	171	329372	194	94	9.204570342460881	0.5497076023391813
CDH5	B	S6	H51	EC	171	329372	86	65	8.03398976707605	0.38011695906432746
VWF	B	S6	H51	EC	171	329372	1050	161	11.638836275653913	0.9415204678362573
RGS5	B	S6	H51	EC	171	329372	52	19	7.311759218786585	0.1111111111111111
PDGFRB	B	S6	H51	EC	171	329372	0	0	0.0	0.0
KCNJ8	B	S6	H51	EC	171	329372	3	3	3.337460254310329	0.017543859649122806
PECAM1	B	S6	H51	PC	646	1446363	6	6	2.3641062701421447	0.009287925696594427
CDH5	B	S6	H51	PC	646	1446363	0	0	0.0	0.0
VWF	B	S6	H51	PC	646	1446363	17	14	3.672834811288062	0.021671826625386997
RGS5	B	S6	H51	PC	646	1446363	1548	518	10.065107421679057	0.8018575851393189
PDGFRB	B	S6	H51	PC	646	1446363	3669	631	11.309310127381021	0.9767801857585139
KCNJ8	B	S6	H51	PC	646	1446363	573	339	8.633598704960795	0.5247678018575851
PECAM1	B	S6	H53	EC	704	1043660	686	380	9.362606179418078	0.5397727272727273
CDH5	B	S6	H53	EC	704	1043660	358	267	8.426363685204743	0.37926136363636365
VWF	B	S6	H53	EC	704	1043660	2292	605	11.101396316866602	0.859375
RGS5	B	S6	H53	EC	704	1043660	136	79	7.036839984445176	0.11221590909090909
PDGFRB	B	S6	H53	EC	704	1043660	14	14	3.8494319083932154	0.019886363636363636
KCNJ8	B	S6	H53	EC	704	1043660	11	11	3.5285501882890657	0.015625
PECAM1	B	S6	H53	PC	948	1611441	13	12	3.180675192881362	0.012658227848101266
CDH5	B	S6	H53	PC	948	1611441	2	2	1.1642232336145446	0.002109704641350211
VWF	B	S6	H53	PC	948	1611441	50	33	5.001267638663922	0.03481012658227848
RGS5	B	S6	H53	PC	948	1611441	1842	731	10.15996754279556	0.7710970464135021
PDGFRB	B	S6	H53	PC	948	1611441	3608	888	11.129276462582366	0.9367088607594937
KCNJ8	B	S6	H53	PC	948	1611441	671	431	8.705278141139125	0.45464135021097046
PECAM1	B	S6	H55	EC	1023	1716516	1306	625	9.57335081001803	0.6109481915933529
CDH5	B	S6	H55	EC	1023	1716516	673	468	8.618654361935105	0.4574780058651026
VWF	B	S6	H55	EC	1023	1716516	3981	884	11.180053774056551	0.8641251221896383
RGS5	B	S6	H55	EC	1023	1716516	77	47	5.519111158150568	0.04594330400782014
PDGFRB	B	S6	H55	EC	1023	1716516	18	17	3.521849433190177	0.016617790811339198
KCNJ8	B	S6	H55	EC	1023	1716516	15	14	3.283718986974602	0.013685239491691105
PECAM1	B	S6	H55	PC	1485	2731937	12	12	2.4309510130215006	0.00808080808080808
CDH5	B	S6	H55	PC	1485	2731937	4	4	1.3010974607933665	0.0026936026936026937
VWF	B	S6	H55	PC	1485	2731937	38	34	3.8981643033109026	0.022895622895622896
RGS5	B	S6	H55	PC	1485	2731937	4402	1314	10.654914292347716	0.8848484848484849
PDGFRB	B	S6	H55	PC	1485	2731937	6379	1418	11.189808079865319	0.9548821548821549
KCNJ8	B	S6	H55	PC	1485	2731937	1266	738	8.859247352730186	0.49696969696969695
PECAM1	B	S6	H67	EC	877	1698994	1300	574	9.58149940403282	0.6545039908779932
CDH5	B	S6	H67	EC	877	1698994	522	347	8.267913265567152	0.3956670467502851
VWF	B	S6	H67	EC	877	1698994	3981	775	11.194849974256588	0.8836944127708096
RGS5	B	S6	H67	EC	877	1698994	38	32	4.546349786176072	0.036488027366020526
PDGFRB	B	S6	H67	EC	877	1698994	16	16	3.380914697970466	0.018244013683010263
KCNJ8	B	S6	H67	EC	877	1698994	7	7	2.356167811686027	0.00798175598631699
PECAM1	B	S6	H67	PC	909	2249928	14	14	2.8524825863031684	0.015401540154015401
CDH5	B	S6	H67	PC	909	2249928	3	3	1.2224188026487692	0.0033003300330033004
VWF	B	S6	H67	PC	909	2249928	29	25	3.7959021262265553	0.027502750275027504
RGS5	B	S6	H67	PC	909	2249928	1375	563	9.25769583768142	0.6193619361936193
PDGFRB	B	S6	H67	PC	909	2249928	3928	852	10.77052650782905	0.9372937293729373
KCNJ8	B	S6	H67	PC	909	2249928	272	209	6.92946859718405	0.2299229922992299
