## Supplementary Software 1 for "*IL18* and pyroptosis-related genes show contrasting expression in human cardiac pericytes and endothelial cells": positive_control_checks.tsv

gene	dataset	N	non_tie	direction	direction_fraction	median_delta_L	feature_unique	positive_control_PASS	reason
PECAM1	A	16	16	1	1.0	7.066685812092043	True	True	PASS
PECAM1	B	6	6	1	1.0	6.823380522087543	True	True	PASS
CDH5	A	16	16	1	1.0	6.950498929050372	True	True	PASS
CDH5	B	6	6	1	1.0	7.289848676365969	True	True	PASS
VWF	A	16	16	1	1.0	7.791576211125101	True	True	PASS
VWF	B	6	6	1	1.0	7.34041865938784	True	True	PASS
RGS5	A	16	16	-1	1.0	-2.8927161422736227	True	True	PASS
RGS5	B	6	6	-1	1.0	-4.1908447527486015	True	True	PASS
PDGFRB	A	16	16	-1	1.0	-8.062600114403079	True	True	PASS
PDGFRB	B	6	6	-1	1.0	-7.528785228266864	True	True	PASS
KCNJ8	A	16	16	-1	1.0	-6.697323773010275	True	True	PASS
KCNJ8	B	6	6	-1	1.0	-5.236433201750263	True	True	PASS
