## Supplementary Software 1 for "*IL18* and pyroptosis-related genes show contrasting expression in human cardiac pericytes and endothelial cells": secondary_positive_controls_S1_S7.tsv

gene	secondary	dataset_scope	metric	N	non_tie	positive	negative	tie	median	ci_low	ci_high	direction_fraction	A_N	B_N	descriptive_only	main_verdict_or_positive_control_gate_used	note
PECAM1	S1	pooled	delta_L	22	22	22	0	0	6.797465456412748	6.603262722293694	7.566758489475278	1.0	16	6	True	False
CDH5	S1	pooled	delta_L	22	22	22	0	0	7.327732408690103	6.741183547719099	7.4787586926628045	1.0	16	6	True	False
VWF	S1	pooled	delta_L	22	22	22	0	0	7.676393253546433	7.1174271426683	8.448253606904137	1.0	16	6	True	False
RGS5	S1	pooled	delta_L	22	22	0	22	0	-3.122978190057851	-3.6286471402007985	-2.4220134715466117	1.0	16	6	True	False
PDGFRB	S1	pooled	delta_L	22	22	0	22	0	-7.6268638306005325	-8.404159659371409	-7.217837018906881	1.0	16	6	True	False
KCNJ8	S1	pooled	delta_L	22	22	0	22	0	-6.150347042127441	-6.755592592421355	-5.333972411485342	1.0	16	6	True	False
PECAM1	S2	pooled	delta_L	22	22	22	0	0	7.061935656565396	6.7290168177296525	7.691716654802399	1.0	16	6	True	False
CDH5	S2	pooled	delta_L	22	22	22	0	0	7.1449856847323625	6.742516354509997	7.317556901141739	1.0	16	6	True	False
VWF	S2	pooled	delta_L	22	22	22	0	0	7.715796478083364	7.262529324626	8.438766897683998	1.0	16	6	True	False
RGS5	S2	pooled	delta_L	22	22	0	22	0	-3.0988264225667197	-3.71887999194126	-2.7561683479894508	1.0	16	6	True	False
PDGFRB	S2	pooled	delta_L	22	22	0	22	0	-7.846318797429394	-8.450812982416648	-7.451870057923482	1.0	16	6	True	False
KCNJ8	S2	pooled	delta_L	22	22	0	22	0	-5.977367973957301	-6.85462008858393	-5.546867028406333	1.0	16	6	True	False
PECAM1	S3	pooled	delta_L	19	19	19	0	0	7.397899748782204	6.174566668447499	7.821716272575424	1.0	16	3	True	False	H5 RV historical sex-mismatch concern retained
CDH5	S3	pooled	delta_L	19	19	19	0	0	6.99923172575283	5.8483455877317425	7.97348474856019	1.0	16	3	True	False	H5 RV historical sex-mismatch concern retained
VWF	S3	pooled	delta_L	19	19	19	0	0	8.105553033605034	7.377195166100158	8.95868233618714	1.0	16	3	True	False	H5 RV historical sex-mismatch concern retained
RGS5	S3	pooled	delta_L	19	19	1	18	0	-2.465487089473948	-2.8152518029849274	-2.145847404094205	0.9473684210526315	16	3	True	False	H5 RV historical sex-mismatch concern retained
PDGFRB	S3	pooled	delta_L	19	19	0	19	0	-7.091339776715488	-8.548325411983507	-5.828993781412519	1.0	16	3	True	False	H5 RV historical sex-mismatch concern retained
KCNJ8	S3	pooled	delta_L	19	19	0	19	0	-5.939754757020317	-7.644062041761801	-5.238025363342214	1.0	16	3	True	False	H5 RV historical sex-mismatch concern retained
PECAM1	S4	pooled	delta_L	15	15	15	0	0	7.263962203533005	6.1953192970514745	7.709510020318387	1.0	15	0	True	False
CDH5	S4	pooled	delta_L	15	15	15	0	0	7.7910286118675405	5.366481195182468	8.106432200241782	1.0	15	0	True	False
VWF	S4	pooled	delta_L	15	15	15	0	0	7.850085811332038	6.395018479906758	8.457029021931508	1.0	15	0	True	False
RGS5	S4	pooled	delta_L	15	15	0	15	0	-2.6364612805098373	-4.717606572844044	-1.561343738646224	1.0	15	0	True	False
PDGFRB	S4	pooled	delta_L	15	15	0	15	0	-7.92482632878682	-8.311259242523663	-7.2942693463189014	1.0	15	0	True	False
KCNJ8	S4	pooled	delta_L	15	15	0	15	0	-6.182031525743206	-7.085663025307285	-5.625655274061096	1.0	15	0	True	False
PECAM1	S5	pooled	delta_L	52	52	52	0	0	6.819308347405917	6.55721305805294	6.9998605343479525	1.0	0	52	True	False
CDH5	S5	pooled	delta_L	52	52	52	0	0	6.53467028201654	6.255546064263237	6.844799027632375	1.0	0	52	True	False
VWF	S5	pooled	delta_L	52	52	52	0	0	7.460502441113973	7.1664199002212285	7.609639631094449	1.0	0	52	True	False
RGS5	S5	pooled	delta_L	52	52	0	52	0	-5.7722677140280165	-6.026727423425029	-5.5645816497183045	1.0	0	52	True	False
PDGFRB	S5	pooled	delta_L	52	52	0	52	0	-7.683746000371993	-7.956749134573837	-7.326896174460655	1.0	0	52	True	False
KCNJ8	S5	pooled	delta_L	52	52	0	52	0	-5.350794968562522	-5.721835726615094	-5.0403282017143525	1.0	0	52	True	False
PECAM1	S6	pooled	delta_p	22	22	22	0	0	0.4945433520065532	0.44241330596486705	0.5869706712750978	1.0	16	6	True	False	L thresholds not applied to delta_p
CDH5	S6	pooled	delta_p	22	22	22	0	0	0.28197881863893615	0.2276621787025703	0.3153794361612904	1.0	16	6	True	False	L thresholds not applied to delta_p
VWF	S6	pooled	delta_p	22	22	22	0	0	0.8231739383447063	0.7586364346122269	0.839355966270176	1.0	16	6	True	False	L thresholds not applied to delta_p
RGS5	S6	pooled	delta_p	22	22	0	22	0	-0.6009902770341904	-0.641486294517712	-0.550693837710746	1.0	16	6	True	False	L thresholds not applied to delta_p
PDGFRB	S6	pooled	delta_p	22	22	0	22	0	-0.8282332408314756	-0.8673092016276689	-0.7957938241515776	1.0	16	6	True	False	L thresholds not applied to delta_p
KCNJ8	S6	pooled	delta_p	22	22	0	22	0	-0.26134546806628023	-0.32583279805992194	-0.23824822738617024	1.0	16	6	True	False	L thresholds not applied to delta_p
PECAM1	S7	A	delta_L	16	16	16	0	0	7.066685812092043	6.651605213552765	8.170349584805741	1.0	16	6	True	False
PECAM1	S7	B	delta_L	6	6	6	0	0	6.823380522087543	6.455473902133185	7.61885117717328	1.0	16	6	True	False
CDH5	S7	A	delta_L	16	16	16	0	0	6.950498929050372	6.479344416938012	7.645214139348937	1.0	16	6	True	False
CDH5	S7	B	delta_L	6	6	6	0	0	7.289848676365969	6.870002805757052	7.973024570070484	1.0	16	6	True	False
VWF	S7	A	delta_L	16	16	16	0	0	7.791576211125101	6.770962293410489	9.114562085691864	1.0	16	6	True	False
VWF	S7	B	delta_L	6	6	6	0	0	7.34041865938784	6.4966393746828475	7.9551828510798686	1.0	16	6	True	False
RGS5	S7	A	delta_L	16	16	0	16	0	-2.8927161422736227	-3.3238989720298515	-1.9272986147653466	1.0	16	6	True	False
RGS5	S7	B	delta_L	6	6	0	6	0	-4.1908447527486015	-5.511190576676097	-2.9382378806214273	1.0	16	6	True	False
PDGFRB	S7	A	delta_L	16	16	0	16	0	-8.062600114403079	-8.348454870059726	-7.395963028366053	1.0	16	6	True	False
PDGFRB	S7	B	delta_L	6	6	0	6	0	-7.528785228266864	-10.961474224860183	-7.1589944217601404	1.0	16	6	True	False
KCNJ8	S7	A	delta_L	16	16	0	16	0	-6.697323773010275	-7.144629350123342	-5.942316604921475	1.0	16	6	True	False
KCNJ8	S7	B	delta_L	6	6	0	6	0	-5.236433201750263	-5.710723093653272	-4.494873898983032	1.0	16	6	True	False
