## Supplementary Software 1 for "*IL18* and pyroptosis-related genes show contrasting expression in human cardiac pericytes and endothelial cells": all_role_coverage_A.tsv

donor	analysis_class	nuclei	library_sum	dataset	role	pair_eligible
AH1	EC	2947	3950106	A	primary	True
AH1	PC	3125	4216056	A	primary	True
D1	EC	1065	1005536	A	primary	True
D1	PC	1505	1449889	A	primary	True
D11	EC	617	726835	A	primary	True
D11	PC	702	829099	A	primary	True
D2	EC	1291	1103914	A	primary	True
D2	PC	4398	4076604	A	primary	True
D3	EC	883	786078	A	primary	True
D3	PC	2594	2623514	A	primary	True
D4	EC	1104	814809	A	primary	True
D4	PC	2496	2085442	A	primary	True
D5	EC	393	275323	A	primary	True
D5	PC	1253	955455	A	primary	True
D6	EC	704	602557	A	primary	True
D6	PC	670	766609	A	primary	True
D7	EC	1934	2154144	A	primary	True
D7	PC	1488	1426960	A	primary	True
D8	EC	2305	7574153	A	primary	True
D8	PC	1233	4309574	A	primary	True
H2	EC	1566	1454724	A	primary	True
H2	PC	3163	4061572	A	primary	True
H3	EC	1048	947090	A	primary	True
H3	PC	3936	5192907	A	primary	True
H4	EC	817	723172	A	primary	True
H4	PC	4860	6759956	A	primary	True
H5	EC	1721	1542959	A	primary	True
H5	PC	4637	6155458	A	primary	True
H6	EC	710	761401	A	primary	True
H6	PC	2853	4549583	A	primary	True
H7	EC	635	614898	A	primary	True
H7	PC	3805	5332639	A	primary	True
AH1	EC	1675	2042735	A	S1	True
AH1	PC	3125	4216056	A	S1	True
D1	EC	644	611707	A	S1	True
D1	PC	1505	1449889	A	S1	True
D11	EC	218	234103	A	S1	True
D11	PC	702	829099	A	S1	True
D2	EC	886	748485	A	S1	True
D2	PC	4398	4076604	A	S1	True
D3	EC	524	443318	A	S1	True
D3	PC	2594	2623514	A	S1	True
D4	EC	770	569194	A	S1	True
D4	PC	2496	2085442	A	S1	True
D5	EC	231	160951	A	S1	True
D5	PC	1253	955455	A	S1	True
D6	EC	531	443839	A	S1	True
D6	PC	670	766609	A	S1	True
D7	EC	1199	1222294	A	S1	True
D7	PC	1488	1426960	A	S1	True
D8	EC	1268	3724847	A	S1	True
D8	PC	1233	4309574	A	S1	True
H2	EC	1098	993544	A	S1	True
H2	PC	3163	4061572	A	S1	True
H3	EC	776	688161	A	S1	True
H3	PC	3936	5192907	A	S1	True
H4	EC	593	504907	A	S1	True
H4	PC	4860	6759956	A	S1	True
H5	EC	1078	927248	A	S1	True
H5	PC	4637	6155458	A	S1	True
H6	EC	487	519773	A	S1	True
H6	PC	2853	4549583	A	S1	True
H7	EC	457	424757	A	S1	True
H7	PC	3805	5332639	A	S1	True
AH1	EC	2879	3819273	A	S2	True
AH1	PC	3123	4208454	A	S2	True
D1	EC	1049	987348	A	S2	True
D1	PC	1492	1436224	A	S2	True
D11	EC	576	662180	A	S2	True
D11	PC	701	823993	A	S2	True
D2	EC	1285	1099804	A	S2	True
D2	PC	4388	4044577	A	S2	True
D3	EC	869	767290	A	S2	True
D3	PC	2556	2589419	A	S2	True
D4	EC	1084	792461	A	S2	True
D4	PC	2470	2067251	A	S2	True
D5	EC	388	270361	A	S2	True
D5	PC	1252	954947	A	S2	True
D6	EC	698	594128	A	S2	True
D6	PC	649	740624	A	S2	True
D7	EC	1923	2131345	A	S2	True
D7	PC	1482	1389846	A	S2	True
D8	EC	2284	7463966	A	S2	True
D8	PC	1217	3923166	A	S2	True
H2	EC	1545	1426673	A	S2	True
H2	PC	3116	3902127	A	S2	True
H3	EC	1035	933607	A	S2	True
H3	PC	3858	4976727	A	S2	True
H4	EC	806	696985	A	S2	True
H4	PC	4764	6594747	A	S2	True
H5	EC	1702	1518546	A	S2	True
H5	PC	4578	6074398	A	S2	True
H6	EC	703	755729	A	S2	True
H6	PC	2797	4468385	A	S2	True
H7	EC	623	599252	A	S2	True
H7	PC	3770	5220433	A	S2	True
AH1	EC	726	1396032	A	S3	True
AH1	PC	621	797141	A	S3	True
D1	EC	74	59919	A	S3	True
D1	PC	474	385916	A	S3	True
D11	EC	306	381022	A	S3	True
D11	PC	550	578662	A	S3	True
D2	EC	322	242119	A	S3	True
D2	PC	1397	1288848	A	S3	True
D3	EC	33	23852	A	S3	True
D3	PC	146	98394	A	S3	True
D4	EC	121	83312	A	S3	True
D4	PC	501	433562	A	S3	True
D5	EC	45	35823	A	S3	True
D5	PC	794	662744	A	S3	True
D6	EC	149	113852	A	S3	True
D6	PC	115	126767	A	S3	True
D7	EC	390	361907	A	S3	True
D7	PC	395	438297	A	S3	True
D8	EC	824	3233531	A	S3	True
D8	PC	289	1177458	A	S3	True
H2	EC	236	202215	A	S3	True
H2	PC	1001	1185206	A	S3	True
H3	EC	210	171599	A	S3	True
H3	PC	824	1061315	A	S3	True
H4	EC	212	215821	A	S3	True
H4	PC	1059	1587712	A	S3	True
H5	EC	195	167046	A	S3	True
H5	PC	1164	1227374	A	S3	True
H6	EC	89	102250	A	S3	True
H6	PC	286	551623	A	S3	True
H7	EC	152	119344	A	S3	True
H7	PC	1687	1843100	A	S3	True
AH1	EC	85	333444	A	S4	True
AH1	PC	59	221073	A	S4	True
D1	EC	25	17620	A	S4	False
D1	PC	164	111718	A	S4	False
D11	EC	92	74086	A	S4	True
D11	PC	63	57636	A	S4	True
D2	EC	922	761107	A	S4	True
D2	PC	1518	1559761	A	S4	True
D3	EC	257	205572	A	S4	True
D3	PC	441	334384	A	S4	True
D4	EC	398	317490	A	S4	True
D4	PC	1144	1048963	A	S4	True
D5	EC	166	122599	A	S4	True
D5	PC	445	288657	A	S4	True
D6	EC	226	182942	A	S4	True
D6	PC	249	206596	A	S4	True
D7	EC	1630	1677381	A	S4	True
D7	PC	480	466020	A	S4	True
D8	EC	733	2624612	A	S4	True
D8	PC	488	1478498	A	S4	True
H2	EC	382	761455	A	S4	True
H2	PC	601	1635983	A	S4	True
H3	EC	682	856024	A	S4	True
H3	PC	2138	3826293	A	S4	True
H4	EC	479	916539	A	S4	True
H4	PC	1012	2467707	A	S4	True
H5	EC	499	845695	A	S4	True
H5	PC	640	1287785	A	S4	True
H6	EC	241	305054	A	S4	True
H6	PC	411	749089	A	S4	True
H7	EC	300	365645	A	S4	True
H7	PC	1204	1749572	A	S4	True
AH1	EC	2947	3950106	A	S6	True
AH1	PC	3125	4216056	A	S6	True
D1	EC	1065	1005536	A	S6	True
D1	PC	1505	1449889	A	S6	True
D11	EC	617	726835	A	S6	True
D11	PC	702	829099	A	S6	True
D2	EC	1291	1103914	A	S6	True
D2	PC	4398	4076604	A	S6	True
D3	EC	883	786078	A	S6	True
D3	PC	2594	2623514	A	S6	True
D4	EC	1104	814809	A	S6	True
D4	PC	2496	2085442	A	S6	True
D5	EC	393	275323	A	S6	True
D5	PC	1253	955455	A	S6	True
D6	EC	704	602557	A	S6	True
D6	PC	670	766609	A	S6	True
D7	EC	1934	2154144	A	S6	True
D7	PC	1488	1426960	A	S6	True
D8	EC	2305	7574153	A	S6	True
D8	PC	1233	4309574	A	S6	True
H2	EC	1566	1454724	A	S6	True
H2	PC	3163	4061572	A	S6	True
H3	EC	1048	947090	A	S6	True
H3	PC	3936	5192907	A	S6	True
H4	EC	817	723172	A	S6	True
H4	PC	4860	6759956	A	S6	True
H5	EC	1721	1542959	A	S6	True
H5	PC	4637	6155458	A	S6	True
H6	EC	710	761401	A	S6	True
H6	PC	2853	4549583	A	S6	True
H7	EC	635	614898	A	S6	True
H7	PC	3805	5332639	A	S6	True
AH1	EC	2947	3950106	A	S7	True
AH1	PC	3125	4216056	A	S7	True
D1	EC	1065	1005536	A	S7	True
D1	PC	1505	1449889	A	S7	True
D11	EC	617	726835	A	S7	True
D11	PC	702	829099	A	S7	True
D2	EC	1291	1103914	A	S7	True
D2	PC	4398	4076604	A	S7	True
D3	EC	883	786078	A	S7	True
D3	PC	2594	2623514	A	S7	True
D4	EC	1104	814809	A	S7	True
D4	PC	2496	2085442	A	S7	True
D5	EC	393	275323	A	S7	True
D5	PC	1253	955455	A	S7	True
D6	EC	704	602557	A	S7	True
D6	PC	670	766609	A	S7	True
D7	EC	1934	2154144	A	S7	True
D7	PC	1488	1426960	A	S7	True
D8	EC	2305	7574153	A	S7	True
D8	PC	1233	4309574	A	S7	True
H2	EC	1566	1454724	A	S7	True
H2	PC	3163	4061572	A	S7	True
H3	EC	1048	947090	A	S7	True
H3	PC	3936	5192907	A	S7	True
H4	EC	817	723172	A	S7	True
H4	PC	4860	6759956	A	S7	True
H5	EC	1721	1542959	A	S7	True
H5	PC	4637	6155458	A	S7	True
H6	EC	710	761401	A	S7	True
H6	PC	2853	4549583	A	S7	True
H7	EC	635	614898	A	S7	True
H7	PC	3805	5332639	A	S7	True
