## Supplementary Software 1 for "*IL18* and pyroptosis-related genes show contrasting expression in human cardiac pericytes and endothelial cells": all_role_coverage_B.tsv

donor	analysis_class	nuclei	library_sum	dataset	role	pair_eligible
H46	EC	803	1037001	B	primary	True
H46	PC	2053	3121948	B	primary	True
H49	EC	293	504458	B	primary	True
H49	PC	680	1251089	B	primary	True
H51	EC	171	329372	B	primary	True
H51	PC	646	1446363	B	primary	True
H53	EC	704	1043660	B	primary	True
H53	PC	948	1611441	B	primary	True
H55	EC	1023	1716516	B	primary	True
H55	PC	1485	2731937	B	primary	True
H67	EC	877	1698994	B	primary	True
H67	PC	909	2249928	B	primary	True
H46	EC	600	741470	B	S1	True
H46	PC	2053	3121948	B	S1	True
H49	EC	201	328977	B	S1	True
H49	PC	680	1251089	B	S1	True
H51	EC	125	218288	B	S1	True
H51	PC	646	1446363	B	S1	True
H53	EC	458	621479	B	S1	True
H53	PC	948	1611441	B	S1	True
H55	EC	608	896152	B	S1	True
H55	PC	1485	2731937	B	S1	True
H67	EC	620	1136374	B	S1	True
H67	PC	909	2249928	B	S1	True
H46	EC	803	1037001	B	S2	True
H46	PC	2053	3121948	B	S2	True
H49	EC	293	504458	B	S2	True
H49	PC	680	1251089	B	S2	True
H51	EC	171	329372	B	S2	True
H51	PC	646	1446363	B	S2	True
H53	EC	704	1043660	B	S2	True
H53	PC	948	1611441	B	S2	True
H55	EC	1023	1716516	B	S2	True
H55	PC	1485	2731937	B	S2	True
H67	EC	877	1698994	B	S2	True
H67	PC	909	2249928	B	S2	True
H49	EC	390	791339	B	S3	True
H49	PC	528	1141341	B	S3	True
H53	EC	210	269859	B	S3	True
H53	PC	466	871128	B	S3	True
H55	EC	322	751398	B	S3	True
H55	PC	184	624268	B	S3	True
DL2	EC	753	1639081	B	S5	True
DL2	PC	124	300795	B	S5	True
DL3	EC	1185	3339274	B	S5	True
DL3	PC	345	984232	B	S5	True
DP1	EC	2596	4218875	B	S5	True
DP1	PC	2042	3252670	B	S5	True
DP2	EC	1379	2375030	B	S5	True
DP2	PC	1358	2656397	B	S5	True
DS3	EC	497	700453	B	S5	True
DS3	PC	901	1473591	B	S5	True
DT4	EC	1562	1743155	B	S5	True
DT4	PC	2047	3042815	B	S5	True
H01	EC	1808	3019620	B	S5	True
H01	PC	981	1523688	B	S5	True
H01_IC	EC	326	496436	B	S5	True
H01_IC	PC	241	374192	B	S5	True
H02	EC	2265	2814834	B	S5	True
H02	PC	2587	3066727	B	S5	True
H03	EC	3352	4395548	B	S5	True
H03	PC	3109	4462524	B	S5	True
H03_IC	EC	154	204508	B	S5	True
H03_IC	PC	236	340660	B	S5	True
H04	EC	725	1388102	B	S5	True
H04	PC	1048	1824228	B	S5	True
H04_IC	EC	112	439808	B	S5	True
H04_IC	PC	99	371681	B	S5	True
H06	EC	2068	3454388	B	S5	True
H06	PC	630	1028823	B	S5	True
H07	EC	1344	1788366	B	S5	True
H07	PC	1568	2299529	B	S5	True
H08	EC	960	1162421	B	S5	True
H08	PC	742	988698	B	S5	True
H09	EC	795	1419192	B	S5	True
H09	PC	1682	2978785	B	S5	True
H10	EC	1441	2606357	B	S5	True
H10	PC	2032	3702065	B	S5	True
H11	EC	1544	1795155	B	S5	True
H11	PC	2646	3482555	B	S5	True
H12	EC	857	1298449	B	S5	True
H12	PC	1259	2076092	B	S5	True
H13	EC	1152	1985342	B	S5	True
H13	PC	2219	3995474	B	S5	True
H14	EC	1450	2756938	B	S5	True
H14	PC	1482	2628070	B	S5	True
H15	EC	712	1103510	B	S5	True
H15	PC	371	613403	B	S5	True
H16	EC	574	713703	B	S5	True
H16	PC	899	1185551	B	S5	True
H17	EC	1413	1973142	B	S5	True
H17	PC	1098	1689716	B	S5	True
H18	EC	959	1371732	B	S5	True
H18	PC	706	1141347	B	S5	True
H19	EC	2167	2981606	B	S5	True
H19	PC	2773	4316825	B	S5	True
H20	EC	522	710099	B	S5	True
H20	PC	993	1583499	B	S5	True
H21	EC	662	1237225	B	S5	True
H21	PC	556	1073753	B	S5	True
H22	EC	861	1339356	B	S5	True
H22	PC	834	1429790	B	S5	True
H24	EC	1109	1306341	B	S5	True
H24	PC	1213	1599248	B	S5	True
H25	EC	1518	2070179	B	S5	True
H25	PC	1155	1651793	B	S5	True
H26	EC	952	1777545	B	S5	True
H26	PC	557	1245688	B	S5	True
H27	EC	945	1620415	B	S5	True
H27	PC	919	1860714	B	S5	True
H28	EC	2109	3445850	B	S5	True
H28	PC	1568	2740447	B	S5	True
H29	EC	800	1013845	B	S5	True
H29	PC	954	1240378	B	S5	True
H31	EC	1148	1807227	B	S5	True
H31	PC	1407	2084085	B	S5	True
H32	EC	429	674612	B	S5	True
H32	PC	485	773428	B	S5	True
H33	EC	1947	2963980	B	S5	True
H33	PC	1869	3065619	B	S5	True
H34	EC	691	1432671	B	S5	True
H34	PC	1272	2908460	B	S5	True
H35	EC	1521	2020107	B	S5	True
H35	PC	1884	2790249	B	S5	True
H36	EC	775	1140256	B	S5	True
H36	PC	1525	2581989	B	S5	True
H37	EC	560	927995	B	S5	True
H37	PC	945	1648258	B	S5	True
H39	EC	413	743742	B	S5	True
H39	PC	331	662331	B	S5	True
H40	EC	206	314061	B	S5	True
H40	PC	191	326708	B	S5	True
H41	EC	579	908438	B	S5	True
H41	PC	1231	1827822	B	S5	True
H42	EC	974	1532142	B	S5	True
H42	PC	1224	2079999	B	S5	True
H44	EC	241	461445	B	S5	True
H44	PC	161	322465	B	S5	True
H56	EC	362	634568	B	S5	True
H56	PC	786	1378008	B	S5	True
H57	EC	349	753657	B	S5	True
H57	PC	606	1398143	B	S5	True
H58	EC	586	989727	B	S5	True
H58	PC	412	857915	B	S5	True
H78	EC	575	1116925	B	S5	True
H78	PC	609	1213550	B	S5	True
H46	EC	803	1037001	B	S6	True
H46	PC	2053	3121948	B	S6	True
H49	EC	293	504458	B	S6	True
H49	PC	680	1251089	B	S6	True
H51	EC	171	329372	B	S6	True
H51	PC	646	1446363	B	S6	True
H53	EC	704	1043660	B	S6	True
H53	PC	948	1611441	B	S6	True
H55	EC	1023	1716516	B	S6	True
H55	PC	1485	2731937	B	S6	True
H67	EC	877	1698994	B	S6	True
H67	PC	909	2249928	B	S6	True
H46	EC	803	1037001	B	S7	True
H46	PC	2053	3121948	B	S7	True
H49	EC	293	504458	B	S7	True
H49	PC	680	1251089	B	S7	True
H51	EC	171	329372	B	S7	True
H51	PC	646	1446363	B	S7	True
H53	EC	704	1043660	B	S7	True
H53	PC	948	1611441	B	S7	True
H55	EC	1023	1716516	B	S7	True
H55	PC	1485	2731937	B	S7	True
H67	EC	877	1698994	B	S7	True
H67	PC	909	2249928	B	S7	True
