## Supplementary Software 1 for "*IL18* and pyroptosis-related genes show contrasting expression in human cardiac pericytes and endothelial cells": class_mapping_observed_A.tsv

cell_type	cell_state	analysis_class	lineage_contradiction	n_observations
Adipocyte	Adip1	excluded	False	3891
Adipocyte	Adip2	excluded	False	1728
Adipocyte	Adip3	excluded	False	393
Adipocyte	Adip4	excluded	False	63
Adipocyte	unclassified	excluded	False	272
Atrial Cardiomyocyte	AVN_P_cell	excluded	False	155
Atrial Cardiomyocyte	AVN_bundle_cell	excluded	False	38
Atrial Cardiomyocyte	SAN_P_cell	excluded	False	245
Atrial Cardiomyocyte	aCM1	excluded	False	18269
Atrial Cardiomyocyte	aCM2	excluded	False	14452
Atrial Cardiomyocyte	aCM3	excluded	False	5701
Atrial Cardiomyocyte	aCM4	excluded	False	6729
Atrial Cardiomyocyte	aCM5	excluded	False	55
Atrial Cardiomyocyte	unclassified	excluded	False	267
Endothelial cell	EC10_CMC-like	EC	False	5793
Endothelial cell	EC1_cap	EC	False	31906
Endothelial cell	EC2_cap	EC	False	15166
Endothelial cell	EC3_cap	EC	False	18443
Endothelial cell	EC4_immune	EC	False	8767
Endothelial cell	EC5_art	EC	False	26558
Endothelial cell	EC6_ven	EC	False	13193
Endothelial cell	EC7_endocardial	excluded	False	10535
Endothelial cell	EC9_FB-like	EC	False	25
Endothelial cell	unclassified	excluded	False	1119
Fibroblast	FB1	excluded	False	38709
Fibroblast	FB2	excluded	False	32227
Fibroblast	FB3	excluded	False	22904
Fibroblast	FB4_activated	excluded	False	26814
Fibroblast	FB5	excluded	False	11205
Fibroblast	FB6	excluded	False	4074
Fibroblast	unclassified	excluded	False	2122
Lymphatic Endothelial cell	EC8_ln	excluded	False	1175
Lymphatic Endothelial cell	unclassified	excluded	False	120
Lymphoid	B	excluded	False	1183
Lymphoid	B_plasma	excluded	False	374
Lymphoid	CD4+T_Tfh	excluded	False	79
Lymphoid	CD4+T_Th1	excluded	False	68
Lymphoid	CD4+T_Th17	excluded	False	7
Lymphoid	CD4+T_Th2	excluded	False	120
Lymphoid	CD4+T_act	excluded	False	2352
Lymphoid	CD4+T_naive	excluded	False	3074
Lymphoid	CD4+T_reg	excluded	False	67
Lymphoid	CD8+T_cytox	excluded	False	1383
Lymphoid	CD8+T_em	excluded	False	1767
Lymphoid	CD8+T_te	excluded	False	2615
Lymphoid	CD8+T_trans	excluded	False	2515
Lymphoid	ILC	excluded	False	172
Lymphoid	MAIT-like	excluded	False	605
Lymphoid	NK_CD16hi	excluded	False	5793
Lymphoid	NK_CD56hi	excluded	False	1579
Lymphoid	T/NK_cycling	excluded	False	217
Lymphoid	gdT	excluded	False	21
Lymphoid	unclassified	excluded	False	931
Mast cell	Mast	excluded	False	1734
Mast cell	unclassified	excluded	False	119
Mesothelial cell	Meso	excluded	False	871
Mesothelial cell	unclassified	excluded	False	186
Mural cell	PC1_vent	PC	False	55053
Mural cell	PC2_atria	PC	False	16316
Mural cell	PC3_str	PC	False	12147
Mural cell	PC4_CMC-like	PC	False	780
Mural cell	SMC1_basic	excluded	False	15137
Mural cell	SMC2_art	excluded	False	4220
Mural cell	unclassified	excluded	False	940
Myeloid	CD14+Mo	excluded	False	4032
Myeloid	CD16+Mo	excluded	False	4444
Myeloid	DC	excluded	False	964
Myeloid	LYVE1+IGF1+MP	excluded	False	14178
Myeloid	LYVE1+MP_cycling	excluded	False	1936
Myeloid	LYVE1+TIMD4+MP	excluded	False	14946
Myeloid	MoMP	excluded	False	5579
Myeloid	Neut	excluded	False	126
Myeloid	unclassified	excluded	False	5221
Neural cell	NC1_glial	excluded	False	5517
Neural cell	NC2_glial_NGF+	excluded	False	727
Neural cell	NC3_glial	excluded	False	20
Neural cell	NC4_glial	excluded	False	13
Neural cell	NC5_glial	excluded	False	86
Neural cell	NC6_schwann	excluded	False	18
Neural cell	unclassified	excluded	False	241
Ventricular Cardiomyocyte	Purkinje_cell	excluded	False	110
Ventricular Cardiomyocyte	unclassified	excluded	False	2200
Ventricular Cardiomyocyte	vCM1	excluded	False	97830
Ventricular Cardiomyocyte	vCM2	excluded	False	34692
Ventricular Cardiomyocyte	vCM3_stressed	excluded	False	26921
Ventricular Cardiomyocyte	vCM4	excluded	False	28724
Ventricular Cardiomyocyte	vCM5	excluded	False	233
