## Supplementary Software 1 for "*IL18* and pyroptosis-related genes show contrasting expression in human cardiac pericytes and endothelial cells": class_mapping_observed_B.tsv

cell_type	cell_states	analysis_class	lineage_contradiction	n_observations
AD	AD1.0	excluded	False	159
AD	AD1.1	excluded	False	180
AD	AD2	excluded	False	168
CM	vCM1.0	excluded	False	46707
CM	vCM1.1	excluded	False	10358
CM	vCM1.2	excluded	False	9330
CM	vCM1.3	excluded	False	9591
CM	vCM2	excluded	False	15713
CM	vCM3.0	excluded	False	14458
CM	vCM3.1	excluded	False	2895
CM	vCM4	excluded	False	4367
CM	vCM5	excluded	False	1580
EC	EC1	EC	False	22717
EC	EC2	EC	False	17229
EC	EC5	EC	False	9681
EC	EC6	EC	False	10150
EC	EC7	excluded	False	2384
EC	EC8	excluded	False	511
EC	Meso	excluded	False	149
FB	vFB1.0	excluded	False	32106
FB	vFB1.1	excluded	False	7783
FB	vFB1.2	excluded	False	2747
FB	vFB2	excluded	False	15858
FB	vFB3	excluded	False	2627
FB	vFB4	excluded	False	11455
Lymphoid	B	excluded	False	245
Lymphoid	CD4T_act	excluded	False	1212
Lymphoid	CD4T_naive	excluded	False	795
Lymphoid	CD4T_reg	excluded	False	164
Lymphoid	CD8T_cytox	excluded	False	699
Lymphoid	CD8T_em	excluded	False	856
Lymphoid	CD8T_te	excluded	False	681
Lymphoid	CD8T_te_IFNGhi	excluded	False	257
Lymphoid	CD8T_trans	excluded	False	1216
Lymphoid	ILC	excluded	False	111
Lymphoid	Lymphoids_prolif	excluded	False	101
Lymphoid	MAIT-like	excluded	False	278
Lymphoid	NK_CD16hi	excluded	False	1287
Lymphoid	NK_CD16hiIFNGhi	excluded	False	323
Lymphoid	NK_CD56hi	excluded	False	470
Lymphoid	Plasma	excluded	False	249
Mast	Mast	excluded	False	582
Mural	PC1	PC	False	59831
Mural	PC2	PC	False	1935
Mural	PC3	PC	False	5045
Mural	SMC1.1	excluded	False	6167
Mural	SMC1.2	excluded	False	5496
Mural	SMC2	excluded	False	1462
Myeloid	MO_CD16	excluded	False	627
Myeloid	MO_VCAN	excluded	False	1851
Myeloid	MP_FOLR2	excluded	False	1841
Myeloid	MP_ISG	excluded	False	1196
Myeloid	MP_LYVE1hi/MHCII_intermediate	excluded	False	3499
Myeloid	MP_LYVE1hi/MHCII_lo	excluded	False	10317
Myeloid	MP_LYVE1lo/MHCII_hi	excluded	False	4032
Myeloid	MP_NFkB	excluded	False	284
Myeloid	MP_OSM	excluded	False	2450
Myeloid	MP_TREM2	excluded	False	2484
Myeloid	MP_transitional	excluded	False	1609
Myeloid	Myeloids_prolif	excluded	False	445
Myeloid	cDC1	excluded	False	238
Myeloid	cDC2	excluded	False	2016
NC	NC1.0	excluded	False	727
NC	NC1.1	excluded	False	2212
NC	NC1.2	excluded	False	294
NC	NC1.3	excluded	False	166
NC	NC2	excluded	False	925
NC	NC3	excluded	False	276
NC	NC4	excluded	False	61
NC	NC5	excluded	False	232
unassigned	AD0	excluded	False	59
unassigned	E0	excluded	False	5896
unassigned	LY0	excluded	False	1602
unassigned	LY1.unclassified	excluded	False	76
unassigned	LY2.unclassified	excluded	False	8
unassigned	MP1.unclassified	excluded	False	528
unassigned	MP2.unclassified	excluded	False	329
unassigned	MP3.unclassified	excluded	False	289
unassigned	MY0	excluded	False	6092
unassigned	Mast0	excluded	False	533
unassigned	NC0	excluded	False	279
unassigned	PC_lowQC	excluded	False	1453
unassigned	SMC_lowQC	excluded	False	318
unassigned	vCM0	excluded	False	1834
unassigned	vFB0	excluded	False	6156
