## Supplementary Software 1 for "*IL18* and pyroptosis-related genes show contrasting expression in human cardiac pericytes and endothelial cells": donor_alias_and_independence.tsv

source_dataset	source_study	original_donor_id	canonical_donor_id	specimen_or_library_id	tissue_source	alias_evidence	donor_independence_status	information_exposure_status	inclusion	reason
A	HCA Litvinukova/Kanemaru	A61	A61	HCAHeartST11350184_HCAHeartST11121842;HCAHeartST11350186_HCAHeartST11121844;HCAHeartST11350187_HCAHeartST11121845;HCAHeartST11350192_HCAHeartST11445769;HCAHeartST11350193_HCAHeartST11445770;HCAHeartST11350194_HCAHeartST11445771;HCAHeartST11350195_HCAHeartST11445772;HCAHeartST11350196_HCAHeartST11445773;HCAHeartST11350197_HCAHeartST11445774;HCAHeartST11350198_HCAHeartST11445775	Cambridge/London/Newcastle/Alberta HOPE; frozen source record	A canonical donor field; same person pooled across sites	source-record-based independence from discovery; no genotype fingerprint comparison	prior atlas information disclosed in frozen prediction section 5	candidate pending final paired depth	frozen cohort/population/identity rules; replicate and duplicate candidates excluded before counts by gene
A	HCA Litvinukova/Kanemaru	AH1	AH1	HCAHeartST10773165_HCAHeartST10781062;HCAHeartST10773166_HCAHeartST10781063;HCAHeartST10773167_HCAHeartST10781064;HCAHeartST10773168_HCAHeartST10781065;HCAHeartST10773169_HCAHeartST10781446;HCAHeartST10773170_HCAHeartST10781447;HCAHeartST10773171_HCAHeartST10781448;HCAHeartST11064574_HCAHeartST11023239;HCAHeartST11064575_HCAHeartST11023240;HCAHeartST11064576_HCAHeartST11023241;HCAHeartST11064577_…	Cambridge/London/Newcastle/Alberta HOPE; frozen source record	A canonical donor field; same person pooled across sites	source-record-based independence from discovery; no genotype fingerprint comparison	prior atlas information disclosed in frozen prediction section 5	candidate pending final paired depth	frozen cohort/population/identity rules; replicate and duplicate candidates excluded before counts by gene
A	HCA Litvinukova/Kanemaru	AH2	AH2	HCAHeartST13180615_HCAHeartST13177112;HCAHeartST13180616_HCAHeartST13177113;HCAHeartST13180617_HCAHeartST13177114;HCAHeartST13180618_HCAHeartST13177115;HCAHeartST13180619_HCAHeartST13177116	Cambridge/London/Newcastle/Alberta HOPE; frozen source record	A canonical donor field; same person pooled across sites	source-record-based independence from discovery; no genotype fingerprint comparison	prior atlas information disclosed in frozen prediction section 5	candidate pending final paired depth	frozen cohort/population/identity rules; replicate and duplicate candidates excluded before counts by gene
A	HCA Litvinukova/Kanemaru	AV10	AV10	HCAHeartST13146201_HCAHeartST13129134;HCAHeartST13146202_HCAHeartST13129135;HCAHeartST13146203_HCAHeartST13129136	Cambridge/London/Newcastle/Alberta HOPE; frozen source record	A canonical donor field; same person pooled across sites	source-record-based independence from discovery; no genotype fingerprint comparison	prior atlas information disclosed in frozen prediction section 5	candidate pending final paired depth	frozen cohort/population/identity rules; replicate and duplicate candidates excluded before counts by gene
A	HCA Litvinukova/Kanemaru	AV13	AV13	HCAHeartST13189995_HCAHeartST13188800;HCAHeartST13189996_HCAHeartST13188801;HCAHeartST13189997_HCAHeartST13188802	Cambridge/London/Newcastle/Alberta HOPE; frozen source record	A canonical donor field; same person pooled across sites	source-record-based independence from discovery; no genotype fingerprint comparison	prior atlas information disclosed in frozen prediction section 5	candidate pending final paired depth	frozen cohort/population/identity rules; replicate and duplicate candidates excluded before counts by gene
A	HCA Litvinukova/Kanemaru	AV14	AV14	HCAHeartST13146204_HCAHeartST13129137;HCAHeartST13146205_HCAHeartST13129138;HCAHeartST13146206_HCAHeartST13129139	Cambridge/London/Newcastle/Alberta HOPE; frozen source record	A canonical donor field; same person pooled across sites	source-record-based independence from discovery; no genotype fingerprint comparison	prior atlas information disclosed in frozen prediction section 5	candidate pending final paired depth	frozen cohort/population/identity rules; replicate and duplicate candidates excluded before counts by gene
A	HCA Litvinukova/Kanemaru	AV3	AV3	HCAHeartST13146207_HCAHeartST13129140;HCAHeartST13146208_HCAHeartST13129141	Cambridge/London/Newcastle/Alberta HOPE; frozen source record	A canonical donor field; same person pooled across sites	source-record-based independence from discovery; no genotype fingerprint comparison	prior atlas information disclosed in frozen prediction section 5	candidate pending final paired depth	frozen cohort/population/identity rules; replicate and duplicate candidates excluded before counts by gene
A	HCA Litvinukova/Kanemaru	D1	D1	HCAHeart7606896;HCAHeart7664652;HCAHeart7698015;HCAHeart7698016;HCAHeart7698017;HCAHeart7964513	Cambridge/London/Newcastle/Alberta HOPE; frozen source record	A canonical donor field; same person pooled across sites	source-record-based independence from discovery; no genotype fingerprint comparison	prior atlas information disclosed in frozen prediction section 5	candidate pending final paired depth	frozen cohort/population/identity rules; replicate and duplicate candidates excluded before counts by gene
A	HCA Litvinukova/Kanemaru	D11	D11	HCAHeart8102857;HCAHeart8102858;HCAHeart8102859;HCAHeart8102860;HCAHeart8102861;HCAHeart8102862;HCAHeart8102863;HCAHeart8102864;HCAHeart8102865;HCAHeart8102866;HCAHeart8102867;HCAHeart8102868;HCAHeart8287123;HCAHeart8287124;HCAHeart8287125;HCAHeart8287126;HCAHeart8287127;HCAHeart8287128	Cambridge/London/Newcastle/Alberta HOPE; frozen source record	A canonical donor field; same person pooled across sites	source-record-based independence from discovery; no genotype fingerprint comparison	prior atlas information disclosed in frozen prediction section 5	candidate pending final paired depth	frozen cohort/population/identity rules; replicate and duplicate candidates excluded before counts by gene
A	HCA Litvinukova/Kanemaru	D2	D2	HCAHeart7656539;HCAHeart7664653;HCAHeart7702873;HCAHeart7702874;HCAHeart7702875;HCAHeart7702876;HCAHeart7702877;HCAHeart7702878;HCAHeart7702879;HCAHeart7702880;HCAHeart7702881;HCAHeart7702882	Cambridge/London/Newcastle/Alberta HOPE; frozen source record	A canonical donor field; same person pooled across sites	source-record-based independence from discovery; no genotype fingerprint comparison	prior atlas information disclosed in frozen prediction section 5	candidate pending final paired depth	frozen cohort/population/identity rules; replicate and duplicate candidates excluded before counts by gene
A	HCA Litvinukova/Kanemaru	D3	D3	HCAHeart7656534;HCAHeart7656535;HCAHeart7656536;HCAHeart7656537;HCAHeart7656538;HCAHeart7664654;HCAHeart7757636;HCAHeart7757637;HCAHeart7757639;HCAHeart7829976;HCAHeart7829977;HCAHeart7985086;HCAHeart7985087;HCAHeart7985088;HCAHeart7985089;HCAHeart9508627_HCAHeart9508819	Cambridge/London/Newcastle/Alberta HOPE; frozen source record	A canonical donor field; same person pooled across sites	source-record-based independence from discovery; no genotype fingerprint comparison	prior atlas information disclosed in frozen prediction section 5	candidate pending final paired depth	frozen cohort/population/identity rules; replicate and duplicate candidates excluded before counts by gene
A	HCA Litvinukova/Kanemaru	D4	D4	HCAHeart7728604;HCAHeart7728605;HCAHeart7728606;HCAHeart7728607;HCAHeart7728608;HCAHeart7829978;HCAHeart7829979;HCAHeart7833852;HCAHeart7833853;HCAHeart7833854;HCAHeart7833855	Cambridge/London/Newcastle/Alberta HOPE; frozen source record	A canonical donor field; same person pooled across sites	source-record-based independence from discovery; no genotype fingerprint comparison	prior atlas information disclosed in frozen prediction section 5	candidate pending final paired depth	frozen cohort/population/identity rules; replicate and duplicate candidates excluded before counts by gene
A	HCA Litvinukova/Kanemaru	D5	D5	HCAHeart7745966;HCAHeart7745967;HCAHeart7745968;HCAHeart7745969;HCAHeart7745970;HCAHeart7751845;HCAHeart7835148;HCAHeart7835149;HCAHeart7836681;HCAHeart7836682;HCAHeart7836683;HCAHeart7836684	Cambridge/London/Newcastle/Alberta HOPE; frozen source record	A canonical donor field; same person pooled across sites	source-record-based independence from discovery; no genotype fingerprint comparison	prior atlas information disclosed in frozen prediction section 5	candidate pending final paired depth	frozen cohort/population/identity rules; replicate and duplicate candidates excluded before counts by gene
A	HCA Litvinukova/Kanemaru	D6	D6	HCAHeart7843999;HCAHeart7844000;HCAHeart7844001;HCAHeart7844002;HCAHeart7844003;HCAHeart7844004;HCAHeart7880860;HCAHeart7880861;HCAHeart7880862;HCAHeart7880863;HCAHeart7888926;HCAHeart7888927;HCAHeart7905327;HCAHeart7905328;HCAHeart7905329;HCAHeart7905330;HCAHeart7905331;HCAHeart7905332	Cambridge/London/Newcastle/Alberta HOPE; frozen source record	A canonical donor field; same person pooled across sites	source-record-based independence from discovery; no genotype fingerprint comparison	prior atlas information disclosed in frozen prediction section 5	candidate pending final paired depth	frozen cohort/population/identity rules; replicate and duplicate candidates excluded before counts by gene
A	HCA Litvinukova/Kanemaru	D7	D7	HCAHeart7850539;HCAHeart7850540;HCAHeart7850541;HCAHeart7850542;HCAHeart7850543;HCAHeart7850544;HCAHeart7850545;HCAHeart7850546;HCAHeart7850547;HCAHeart7850548;HCAHeart7850549;HCAHeart7850551;HCAHeart7888922;HCAHeart7888923;HCAHeart7888924;HCAHeart7888925;HCAHeart7888928;HCAHeart7888929;HCAHeart9508628_HCAHeart9508820;HCAHeart9508629_HCAHeart9508821	Cambridge/London/Newcastle/Alberta HOPE; frozen source record	A canonical donor field; same person pooled across sites	source-record-based independence from discovery; no genotype fingerprint comparison	prior atlas information disclosed in frozen prediction section 5	candidate pending final paired depth	frozen cohort/population/identity rules; replicate and duplicate candidates excluded before counts by gene
A	HCA Litvinukova/Kanemaru	D8	D8	HCAHeart9845431_HCAHeart9917173;HCAHeart9845432_HCAHeart9917174;HCAHeart9845433_HCAHeart9917175;HCAHeart9845434_HCAHeart9917176;HCAHeart9845435_HCAHeart9917177;HCAHeart9845436_HCAHeart9917178	Cambridge/London/Newcastle/Alberta HOPE; frozen source record	A canonical donor field; same person pooled across sites	source-record-based independence from discovery; no genotype fingerprint comparison	prior atlas information disclosed in frozen prediction section 5	candidate pending final paired depth	frozen cohort/population/identity rules; replicate and duplicate candidates excluded before counts by gene
A	HCA Litvinukova/Kanemaru	H2	H2	H0026_LA;H0026_LV;H0026_RA;H0026_RV;H0026_apex;H0026_septum2	Cambridge/London/Newcastle/Alberta HOPE; frozen source record	A canonical donor field; same person pooled across sites	source-record-based independence from discovery; no genotype fingerprint comparison	prior atlas information disclosed in frozen prediction section 5	candidate pending final paired depth	frozen cohort/population/identity rules; replicate and duplicate candidates excluded before counts by gene
A	HCA Litvinukova/Kanemaru	H3	H3	H0025_LA;H0025_LV;H0025_RA;H0025_RV;H0025_apex;H0025_septum	Cambridge/London/Newcastle/Alberta HOPE; frozen source record	A canonical donor field; same person pooled across sites	source-record-based independence from discovery; no genotype fingerprint comparison	prior atlas information disclosed in frozen prediction section 5	candidate pending final paired depth	frozen cohort/population/identity rules; replicate and duplicate candidates excluded before counts by gene
A	HCA Litvinukova/Kanemaru	H4	H4	H0037_Apex;H0037_LA;H0037_LV;H0037_RA;H0037_RV;H0037_septum	Cambridge/London/Newcastle/Alberta HOPE; frozen source record	A canonical donor field; same person pooled across sites	source-record-based independence from discovery; no genotype fingerprint comparison	prior atlas information disclosed in frozen prediction section 5	candidate pending final paired depth	frozen cohort/population/identity rules; replicate and duplicate candidates excluded before counts by gene
A	HCA Litvinukova/Kanemaru	H5	H5	H0015_LA;H0015_LV;H0015_RA;H0015_RV;H0015_apex;H0015_septum	Cambridge/London/Newcastle/Alberta HOPE; frozen source record	A canonical donor field; same person pooled across sites	source-record-based independence from discovery; no genotype fingerprint comparison	prior atlas information disclosed in frozen prediction section 5	candidate pending final paired depth	frozen cohort/population/identity rules; replicate and duplicate candidates excluded before counts by gene
A	HCA Litvinukova/Kanemaru	H6	H6	H0020_LA;H0020_LV;H0020_RA;H0020_RV;H0020_apex;H0020_septum	Cambridge/London/Newcastle/Alberta HOPE; frozen source record	A canonical donor field; same person pooled across sites	source-record-based independence from discovery; no genotype fingerprint comparison	prior atlas information disclosed in frozen prediction section 5	candidate pending final paired depth	frozen cohort/population/identity rules; replicate and duplicate candidates excluded before counts by gene
A	HCA Litvinukova/Kanemaru	H7	H7	H0035_LA;H0035_LV;H0035_RA;H0035_RV;H0035_apex;H0035_septum	Cambridge/London/Newcastle/Alberta HOPE; frozen source record	A canonical donor field; same person pooled across sites	source-record-based independence from discovery; no genotype fingerprint comparison	prior atlas information disclosed in frozen prediction section 5	candidate pending final paired depth	frozen cohort/population/identity rules; replicate and duplicate candidates excluded before counts by gene
B	Reichart 2022	DL2	DL2	BS_DL2_LV0_premrna	secondary or reused; source metadata only	exact Patient plus bound author sample crosswalk; no generalized prefix/zero normalization	not a main donor	prior atlas information disclosed in frozen prediction section 5	excluded from main	frozen cohort/population/identity rules; replicate and duplicate candidates excluded before counts by gene
B	Reichart 2022	DL3	DL3	BS_DL3_LV0_premrna	secondary or reused; source metadata only	exact Patient plus bound author sample crosswalk; no generalized prefix/zero normalization	not a main donor	prior atlas information disclosed in frozen prediction section 5	excluded from main	frozen cohort/population/identity rules; replicate and duplicate candidates excluded before counts by gene
B	Reichart 2022	DP1	DP1	BS_DP1_LV0_premrna;BS_DP1_S00_premrna	secondary or reused; source metadata only	exact Patient plus bound author sample crosswalk; no generalized prefix/zero normalization	not a main donor	prior atlas information disclosed in frozen prediction section 5	excluded from main	frozen cohort/population/identity rules; replicate and duplicate candidates excluded before counts by gene
B	Reichart 2022	DP2	DP2	BS_DP2_LV0_premrna;BS_DP2_S00_premrna	secondary or reused; source metadata only	exact Patient plus bound author sample crosswalk; no generalized prefix/zero normalization	not a main donor	prior atlas information disclosed in frozen prediction section 5	excluded from main	frozen cohort/population/identity rules; replicate and duplicate candidates excluded before counts by gene
B	Reichart 2022	DS3	DS3	ED_DS3_LV0_premrna	secondary or reused; source metadata only	exact Patient plus bound author sample crosswalk; no generalized prefix/zero normalization	not a main donor	prior atlas information disclosed in frozen prediction section 5	excluded from main	frozen cohort/population/identity rules; replicate and duplicate candidates excluded before counts by gene
B	Reichart 2022	DT4	DT4	ED_DT4_LV0_premrna	secondary or reused; source metadata only	exact Patient plus bound author sample crosswalk; no generalized prefix/zero normalization	not a main donor	prior atlas information disclosed in frozen prediction section 5	excluded from main	frozen cohort/population/identity rules; replicate and duplicate candidates excluded before counts by gene
B	Reichart 2022	H01	H01	BO_H01_LV0_premrna;BO_H01_S00_premrna	secondary or reused; source metadata only	exact Patient plus bound author sample crosswalk; no generalized prefix/zero normalization	not a main donor	prior atlas information disclosed in frozen prediction section 5	excluded from main	frozen cohort/population/identity rules; replicate and duplicate candidates excluded before counts by gene
B	Reichart 2022	H01_IC	H01_IC	IC_H01_LV0_premrna	secondary or reused; source metadata only	exact Patient plus bound author sample crosswalk; no generalized prefix/zero normalization	not a main donor	prior atlas information disclosed in frozen prediction section 5	excluded from main	frozen cohort/population/identity rules; replicate and duplicate candidates excluded before counts by gene
B	Reichart 2022	H02	H02	BO_H02_LV0_premrna;BO_H02_S00_premrna	secondary or reused; source metadata only	exact Patient plus bound author sample crosswalk; no generalized prefix/zero normalization	not a main donor	prior atlas information disclosed in frozen prediction section 5	excluded from main	frozen cohort/population/identity rules; replicate and duplicate candidates excluded before counts by gene
B	Reichart 2022	H03	H03	BO_H03_LV0_premrna;BO_H03_S00_premrna	secondary or reused; source metadata only	exact Patient plus bound author sample crosswalk; no generalized prefix/zero normalization	not a main donor	prior atlas information disclosed in frozen prediction section 5	excluded from main	frozen cohort/population/identity rules; replicate and duplicate candidates excluded before counts by gene
B	Reichart 2022	H03_IC	H03_IC	IC_H03_LV0_premrna	secondary or reused; source metadata only	exact Patient plus bound author sample crosswalk; no generalized prefix/zero normalization	not a main donor	prior atlas information disclosed in frozen prediction section 5	excluded from main	frozen cohort/population/identity rules; replicate and duplicate candidates excluded before counts by gene
B	Reichart 2022	H04	H04	BO_H64_LV0_premrna	secondary or reused; source metadata only	exact Patient plus bound author sample crosswalk; no generalized prefix/zero normalization	not a main donor	prior atlas information disclosed in frozen prediction section 5	excluded from main	frozen cohort/population/identity rules; replicate and duplicate candidates excluded before counts by gene
B	Reichart 2022	H04_IC	H04_IC	IC_H04_LV0_premrna	secondary or reused; source metadata only	exact Patient plus bound author sample crosswalk; no generalized prefix/zero normalization	not a main donor	prior atlas information disclosed in frozen prediction section 5	excluded from main	frozen cohort/population/identity rules; replicate and duplicate candidates excluded before counts by gene
B	Reichart 2022	H06	H06	BO_H06_LV0_premrna;BO_H06_S00_premrna	secondary or reused; source metadata only	exact Patient plus bound author sample crosswalk; no generalized prefix/zero normalization	not a main donor	prior atlas information disclosed in frozen prediction section 5	excluded from main	frozen cohort/population/identity rules; replicate and duplicate candidates excluded before counts by gene
B	Reichart 2022	H07	H07	BO_H07_LV0_premrna;BO_H07_S00_premrna	secondary or reused; source metadata only	exact Patient plus bound author sample crosswalk; no generalized prefix/zero normalization	not a main donor	prior atlas information disclosed in frozen prediction section 5	excluded from main	frozen cohort/population/identity rules; replicate and duplicate candidates excluded before counts by gene
B	Reichart 2022	H08	H08	BO_H08_S00_premrna	secondary or reused; source metadata only	exact Patient plus bound author sample crosswalk; no generalized prefix/zero normalization	not a main donor	prior atlas information disclosed in frozen prediction section 5	excluded from main	frozen cohort/population/identity rules; replicate and duplicate candidates excluded before counts by gene
B	Reichart 2022	H09	H09	BO_H09_LV0_premrna;BO_H09_S00_premrna	secondary or reused; source metadata only	exact Patient plus bound author sample crosswalk; no generalized prefix/zero normalization	not a main donor	prior atlas information disclosed in frozen prediction section 5	excluded from main	frozen cohort/population/identity rules; replicate and duplicate candidates excluded before counts by gene
B	Reichart 2022	H10	H10	BO_H10_LV0_premrna;BO_H10_S00_premrna	secondary or reused; source metadata only	exact Patient plus bound author sample crosswalk; no generalized prefix/zero normalization	not a main donor	prior atlas information disclosed in frozen prediction section 5	excluded from main	frozen cohort/population/identity rules; replicate and duplicate candidates excluded before counts by gene
B	Reichart 2022	H11	H11	BO_H11_LV0_premrna;BO_H11_S00_premrna	secondary or reused; source metadata only	exact Patient plus bound author sample crosswalk; no generalized prefix/zero normalization	not a main donor	prior atlas information disclosed in frozen prediction section 5	excluded from main	frozen cohort/population/identity rules; replicate and duplicate candidates excluded before counts by gene
B	Reichart 2022	H12	H12	BO_H12_LV0_premrna;BO_H12_S00_premrna	secondary or reused; source metadata only	exact Patient plus bound author sample crosswalk; no generalized prefix/zero normalization	not a main donor	prior atlas information disclosed in frozen prediction section 5	excluded from main	frozen cohort/population/identity rules; replicate and duplicate candidates excluded before counts by gene
B	Reichart 2022	H13	H13	BO_H13_LV0_premrna;BO_H13_S00_premrna	secondary or reused; source metadata only	exact Patient plus bound author sample crosswalk; no generalized prefix/zero normalization	not a main donor	prior atlas information disclosed in frozen prediction section 5	excluded from main	frozen cohort/population/identity rules; replicate and duplicate candidates excluded before counts by gene
B	Reichart 2022	H14	H14	BO_H14_LV0_premrna;BO_H14_S01_premrna	secondary or reused; source metadata only	exact Patient plus bound author sample crosswalk; no generalized prefix/zero normalization	not a main donor	prior atlas information disclosed in frozen prediction section 5	excluded from main	frozen cohort/population/identity rules; replicate and duplicate candidates excluded before counts by gene
B	Reichart 2022	H15	H15	BO_H15_S00_premrna	secondary or reused; source metadata only	exact Patient plus bound author sample crosswalk; no generalized prefix/zero normalization	not a main donor	prior atlas information disclosed in frozen prediction section 5	excluded from main	frozen cohort/population/identity rules; replicate and duplicate candidates excluded before counts by gene
B	Reichart 2022	H16	H16	BO_H16_LV0_premrna	secondary or reused; source metadata only	exact Patient plus bound author sample crosswalk; no generalized prefix/zero normalization	not a main donor	prior atlas information disclosed in frozen prediction section 5	excluded from main	frozen cohort/population/identity rules; replicate and duplicate candidates excluded before counts by gene
B	Reichart 2022	H17	H17	BO_H17_LV0_premrna	secondary or reused; source metadata only	exact Patient plus bound author sample crosswalk; no generalized prefix/zero normalization	not a main donor	prior atlas information disclosed in frozen prediction section 5	excluded from main	frozen cohort/population/identity rules; replicate and duplicate candidates excluded before counts by gene
B	Reichart 2022	H18	H18	BO_H65_LV0_premrna	secondary or reused; source metadata only	exact Patient plus bound author sample crosswalk; no generalized prefix/zero normalization	not a main donor	prior atlas information disclosed in frozen prediction section 5	excluded from main	frozen cohort/population/identity rules; replicate and duplicate candidates excluded before counts by gene
B	Reichart 2022	H19	H19	BO_H19_LV0_premrna;BO_H19_S00_R2_premrna	secondary or reused; source metadata only	exact Patient plus bound author sample crosswalk; no generalized prefix/zero normalization	not a main donor	prior atlas information disclosed in frozen prediction section 5	excluded from main	frozen cohort/population/identity rules; replicate and duplicate candidates excluded before counts by gene
B	Reichart 2022	H20	H20	BO_H20_LVN_premrna	secondary or reused; source metadata only	exact Patient plus bound author sample crosswalk; no generalized prefix/zero normalization	not a main donor	prior atlas information disclosed in frozen prediction section 5	excluded from main	frozen cohort/population/identity rules; replicate and duplicate candidates excluded before counts by gene
B	Reichart 2022	H21	H21	BO_H21_LV0_premrna	secondary or reused; source metadata only	exact Patient plus bound author sample crosswalk; no generalized prefix/zero normalization	not a main donor	prior atlas information disclosed in frozen prediction section 5	excluded from main	frozen cohort/population/identity rules; replicate and duplicate candidates excluded before counts by gene
B	Reichart 2022	H22	H22	BO_H22_LV0_premrna;BO_H22_S00_premrna	secondary or reused; source metadata only	exact Patient plus bound author sample crosswalk; no generalized prefix/zero normalization	not a main donor	prior atlas information disclosed in frozen prediction section 5	excluded from main	frozen cohort/population/identity rules; replicate and duplicate candidates excluded before counts by gene
B	Reichart 2022	H24	H24	BO_H24_LV0_premrna;BO_H24_S00_premrna	secondary or reused; source metadata only	exact Patient plus bound author sample crosswalk; no generalized prefix/zero normalization	not a main donor	prior atlas information disclosed in frozen prediction section 5	excluded from main	frozen cohort/population/identity rules; replicate and duplicate candidates excluded before counts by gene
B	Reichart 2022	H25	H25	BO_H25_LV0_premrna;BO_H25_S00_premrna	secondary or reused; source metadata only	exact Patient plus bound author sample crosswalk; no generalized prefix/zero normalization	not a main donor	prior atlas information disclosed in frozen prediction section 5	excluded from main	frozen cohort/population/identity rules; replicate and duplicate candidates excluded before counts by gene
B	Reichart 2022	H26	H26	BO_H26_LV0_premrna;BO_H26_S00_premrna	secondary or reused; source metadata only	exact Patient plus bound author sample crosswalk; no generalized prefix/zero normalization	not a main donor	prior atlas information disclosed in frozen prediction section 5	excluded from main	frozen cohort/population/identity rules; replicate and duplicate candidates excluded before counts by gene
B	Reichart 2022	H27	H27	BO_H27_LV0_premrna;BO_H27_S00_premrna	secondary or reused; source metadata only	exact Patient plus bound author sample crosswalk; no generalized prefix/zero normalization	not a main donor	prior atlas information disclosed in frozen prediction section 5	excluded from main	frozen cohort/population/identity rules; replicate and duplicate candidates excluded before counts by gene
B	Reichart 2022	H28	H28	BO_H28_LV0_premrna;BO_H28_S00_premrna	secondary or reused; source metadata only	exact Patient plus bound author sample crosswalk; no generalized prefix/zero normalization	not a main donor	prior atlas information disclosed in frozen prediction section 5	excluded from main	frozen cohort/population/identity rules; replicate and duplicate candidates excluded before counts by gene
B	Reichart 2022	H29	H29	BO_H29_LV0_premrna;BO_H29_S00_premrna	secondary or reused; source metadata only	exact Patient plus bound author sample crosswalk; no generalized prefix/zero normalization	not a main donor	prior atlas information disclosed in frozen prediction section 5	excluded from main	frozen cohort/population/identity rules; replicate and duplicate candidates excluded before counts by gene
B	Reichart 2022	H31	H31	BO_H31_LV0_premrna;BO_H31_S00_premrna	secondary or reused; source metadata only	exact Patient plus bound author sample crosswalk; no generalized prefix/zero normalization	not a main donor	prior atlas information disclosed in frozen prediction section 5	excluded from main	frozen cohort/population/identity rules; replicate and duplicate candidates excluded before counts by gene
B	Reichart 2022	H32	H32	BO_H32_LVN_premrna	secondary or reused; source metadata only	exact Patient plus bound author sample crosswalk; no generalized prefix/zero normalization	not a main donor	prior atlas information disclosed in frozen prediction section 5	excluded from main	frozen cohort/population/identity rules; replicate and duplicate candidates excluded before counts by gene
B	Reichart 2022	H33	H33	BO_H33_LV0_premrna;BO_H33_S00_premrna	secondary or reused; source metadata only	exact Patient plus bound author sample crosswalk; no generalized prefix/zero normalization	not a main donor	prior atlas information disclosed in frozen prediction section 5	excluded from main	frozen cohort/population/identity rules; replicate and duplicate candidates excluded before counts by gene
B	Reichart 2022	H34	H34	BO_H34_LVW_premrna;BO_H34_S00_premrna	secondary or reused; source metadata only	exact Patient plus bound author sample crosswalk; no generalized prefix/zero normalization	not a main donor	prior atlas information disclosed in frozen prediction section 5	excluded from main	frozen cohort/population/identity rules; replicate and duplicate candidates excluded before counts by gene
B	Reichart 2022	H35	H35	BO_H35_LV0_premrna;BO_H35_S0N_premrna	secondary or reused; source metadata only	exact Patient plus bound author sample crosswalk; no generalized prefix/zero normalization	not a main donor	prior atlas information disclosed in frozen prediction section 5	excluded from main	frozen cohort/population/identity rules; replicate and duplicate candidates excluded before counts by gene
B	Reichart 2022	H36	H36	BO_H36_LV0_premrna	secondary or reused; source metadata only	exact Patient plus bound author sample crosswalk; no generalized prefix/zero normalization	not a main donor	prior atlas information disclosed in frozen prediction section 5	excluded from main	frozen cohort/population/identity rules; replicate and duplicate candidates excluded before counts by gene
B	Reichart 2022	H37	H37	BO_H37_LV0_premrna;BO_H37_S00_premrna	secondary or reused; source metadata only	exact Patient plus bound author sample crosswalk; no generalized prefix/zero normalization	not a main donor	prior atlas information disclosed in frozen prediction section 5	excluded from main	frozen cohort/population/identity rules; replicate and duplicate candidates excluded before counts by gene
B	Reichart 2022	H39	H39	BO_H39_LVW_premrna	secondary or reused; source metadata only	exact Patient plus bound author sample crosswalk; no generalized prefix/zero normalization	not a main donor	prior atlas information disclosed in frozen prediction section 5	excluded from main	frozen cohort/population/identity rules; replicate and duplicate candidates excluded before counts by gene
B	Reichart 2022	H40	H40	BO_H40_S00_premrna	secondary or reused; source metadata only	exact Patient plus bound author sample crosswalk; no generalized prefix/zero normalization	not a main donor	prior atlas information disclosed in frozen prediction section 5	excluded from main	frozen cohort/population/identity rules; replicate and duplicate candidates excluded before counts by gene
B	Reichart 2022	H41	H41	BO_H41_LV0_premrna;BO_H41_S00_premrna	secondary or reused; source metadata only	exact Patient plus bound author sample crosswalk; no generalized prefix/zero normalization	not a main donor	prior atlas information disclosed in frozen prediction section 5	excluded from main	frozen cohort/population/identity rules; replicate and duplicate candidates excluded before counts by gene
B	Reichart 2022	H42	H42	BO_H42_LV0_premrna;BO_H42_S00_premrna	secondary or reused; source metadata only	exact Patient plus bound author sample crosswalk; no generalized prefix/zero normalization	not a main donor	prior atlas information disclosed in frozen prediction section 5	excluded from main	frozen cohort/population/identity rules; replicate and duplicate candidates excluded before counts by gene
B	Reichart 2022	H44	H44	BO_H44_LV0_premrna	secondary or reused; source metadata only	exact Patient plus bound author sample crosswalk; no generalized prefix/zero normalization	not a main donor	prior atlas information disclosed in frozen prediction section 5	excluded from main	frozen cohort/population/identity rules; replicate and duplicate candidates excluded before counts by gene
B	Reichart 2022	H46	H46	BO_H46_LV0_R2_premrna;BO_H46_S00_premrna	Bad Oeynhausen fixed controls	exact Patient plus bound author sample crosswalk; no generalized prefix/zero normalization	source-record-based independence from discovery; no genotype fingerprint comparison	prior atlas information disclosed in frozen prediction section 5	candidate pending final paired depth	frozen cohort/population/identity rules; replicate and duplicate candidates excluded before counts by gene
B	Reichart 2022	H49	H49	BO_H49_RV0_premrna;BO_H49_S0N_premrna	Bad Oeynhausen fixed controls	exact Patient plus bound author sample crosswalk; no generalized prefix/zero normalization	source-record-based independence from discovery; no genotype fingerprint comparison	prior atlas information disclosed in frozen prediction section 5	candidate pending final paired depth	frozen cohort/population/identity rules; replicate and duplicate candidates excluded before counts by gene
B	Reichart 2022	H51	H51	BO_H51_S00_premrna	Bad Oeynhausen fixed controls	exact Patient plus bound author sample crosswalk; no generalized prefix/zero normalization	source-record-based independence from discovery; no genotype fingerprint comparison	prior atlas information disclosed in frozen prediction section 5	candidate pending final paired depth	frozen cohort/population/identity rules; replicate and duplicate candidates excluded before counts by gene
B	Reichart 2022	H53	H53	BO_H53_LV0_premrna;BO_H53_RV0_premrna;BO_H53_S00_premrna	Bad Oeynhausen fixed controls	exact Patient plus bound author sample crosswalk; no generalized prefix/zero normalization	source-record-based independence from discovery; no genotype fingerprint comparison	prior atlas information disclosed in frozen prediction section 5	candidate pending final paired depth	frozen cohort/population/identity rules; replicate and duplicate candidates excluded before counts by gene
B	Reichart 2022	H55	H55	BO_H55_LV0_premrna;BO_H55_RV0_premrna;BO_H55_S00_premrna	Bad Oeynhausen fixed controls	exact Patient plus bound author sample crosswalk; no generalized prefix/zero normalization	source-record-based independence from discovery; no genotype fingerprint comparison	prior atlas information disclosed in frozen prediction section 5	candidate pending final paired depth	frozen cohort/population/identity rules; replicate and duplicate candidates excluded before counts by gene
B	Reichart 2022	H56	H56	BO_H56_LV0_premrna	secondary or reused; source metadata only	exact Patient plus bound author sample crosswalk; no generalized prefix/zero normalization	not a main donor	prior atlas information disclosed in frozen prediction section 5	excluded from main	frozen cohort/population/identity rules; replicate and duplicate candidates excluded before counts by gene
B	Reichart 2022	H57	H57	BO_H57_LV0_premrna	secondary or reused; source metadata only	exact Patient plus bound author sample crosswalk; no generalized prefix/zero normalization	not a main donor	prior atlas information disclosed in frozen prediction section 5	excluded from main	frozen cohort/population/identity rules; replicate and duplicate candidates excluded before counts by gene
B	Reichart 2022	H58	H58	BO_H58_LV0_premrna	secondary or reused; source metadata only	exact Patient plus bound author sample crosswalk; no generalized prefix/zero normalization	not a main donor	prior atlas information disclosed in frozen prediction section 5	excluded from main	frozen cohort/population/identity rules; replicate and duplicate candidates excluded before counts by gene
B	Reichart 2022	H67	H67	BO_H67_LV0_premrna;BO_H67_S00_premrna	Bad Oeynhausen fixed controls	exact Patient plus bound author sample crosswalk; no generalized prefix/zero normalization	source-record-based independence from discovery; no genotype fingerprint comparison	prior atlas information disclosed in frozen prediction section 5	candidate pending final paired depth	frozen cohort/population/identity rules; replicate and duplicate candidates excluded before counts by gene
B	Reichart 2022	H78	H78	BO_H78_S00_premrna	secondary or reused; source metadata only	exact Patient plus bound author sample crosswalk; no generalized prefix/zero normalization	not a main donor	prior atlas information disclosed in frozen prediction section 5	excluded from main	frozen cohort/population/identity rules; replicate and duplicate candidates excluded before counts by gene
