## Supplementary Software 1 for "*IL18* and pyroptosis-related genes show contrasting expression in human cardiac pericytes and endothelial cells": sample_metadata_B.tsv

dataset	donor	sample_identity	library_identity	region	analysis_class	modality	kit_10x	age_original	sex_normalized	normal	disease_eligible	age_adult	unresolved_replicate	canonical_reused_A_donor	n_observations
B	DL2	BS_DL2_LV0_premrna	BS_DL2_LV0_premrna	FW	EC	snRNA (frozen specified source)	V3	40-49	m	False	True	True	False		753
B	DL2	BS_DL2_LV0_premrna	BS_DL2_LV0_premrna	FW	PC	snRNA (frozen specified source)	V3	40-49	m	False	True	True	False		124
B	DL2	BS_DL2_LV0_premrna	BS_DL2_LV0_premrna	FW	excluded	snRNA (frozen specified source)	V3	40-49	m	False	True	True	False		3105
B	DL3	BS_DL3_LV0_premrna	BS_DL3_LV0_premrna	FW	EC	snRNA (frozen specified source)	V3	60-69	m	False	True	True	False		1185
B	DL3	BS_DL3_LV0_premrna	BS_DL3_LV0_premrna	FW	PC	snRNA (frozen specified source)	V3	60-69	m	False	True	True	False		345
B	DL3	BS_DL3_LV0_premrna	BS_DL3_LV0_premrna	FW	excluded	snRNA (frozen specified source)	V3	60-69	m	False	True	True	False		1174
B	DP1	BS_DP1_LV0_premrna	BS_DP1_LV0_premrna	FW	EC	snRNA (frozen specified source)	V3	40-49	f	False	True	True	False		1799
B	DP1	BS_DP1_LV0_premrna	BS_DP1_LV0_premrna	FW	PC	snRNA (frozen specified source)	V3	40-49	f	False	True	True	False		1797
B	DP1	BS_DP1_LV0_premrna	BS_DP1_LV0_premrna	FW	excluded	snRNA (frozen specified source)	V3	40-49	f	False	True	True	False		7348
B	DP1	BS_DP1_S00_premrna	BS_DP1_S00_premrna	S	EC	snRNA (frozen specified source)	V3	40-49	f	False	True	True	False		797
B	DP1	BS_DP1_S00_premrna	BS_DP1_S00_premrna	S	PC	snRNA (frozen specified source)	V3	40-49	f	False	True	True	False		245
B	DP1	BS_DP1_S00_premrna	BS_DP1_S00_premrna	S	excluded	snRNA (frozen specified source)	V3	40-49	f	False	True	True	False		1286
B	DP2	BS_DP2_LV0_premrna	BS_DP2_LV0_premrna	FW	EC	snRNA (frozen specified source)	V3	40-49	f	False	True	True	False		864
B	DP2	BS_DP2_LV0_premrna	BS_DP2_LV0_premrna	FW	PC	snRNA (frozen specified source)	V3	40-49	f	False	True	True	False		742
B	DP2	BS_DP2_LV0_premrna	BS_DP2_LV0_premrna	FW	excluded	snRNA (frozen specified source)	V3	40-49	f	False	True	True	False		2921
B	DP2	BS_DP2_S00_premrna	BS_DP2_S00_premrna	S	EC	snRNA (frozen specified source)	V3	40-49	f	False	True	True	False		515
B	DP2	BS_DP2_S00_premrna	BS_DP2_S00_premrna	S	PC	snRNA (frozen specified source)	V3	40-49	f	False	True	True	False		616
B	DP2	BS_DP2_S00_premrna	BS_DP2_S00_premrna	S	excluded	snRNA (frozen specified source)	V3	40-49	f	False	True	True	False		1704
B	DS3	ED_DS3_LV0_premrna	ED_DS3_LV0_premrna	FW	EC	snRNA (frozen specified source)	V3	50-59	m	False	True	True	False		497
B	DS3	ED_DS3_LV0_premrna	ED_DS3_LV0_premrna	FW	PC	snRNA (frozen specified source)	V3	50-59	m	False	True	True	False		901
B	DS3	ED_DS3_LV0_premrna	ED_DS3_LV0_premrna	FW	excluded	snRNA (frozen specified source)	V3	50-59	m	False	True	True	False		1329
B	DT4	ED_DT4_LV0_premrna	ED_DT4_LV0_premrna	FW	EC	snRNA (frozen specified source)	V3	60-69	m	False	True	True	False		1562
B	DT4	ED_DT4_LV0_premrna	ED_DT4_LV0_premrna	FW	PC	snRNA (frozen specified source)	V3	60-69	m	False	True	True	False		2047
B	DT4	ED_DT4_LV0_premrna	ED_DT4_LV0_premrna	FW	excluded	snRNA (frozen specified source)	V3	60-69	m	False	True	True	False		8047
B	H01	BO_H01_LV0_premrna	BO_H01_LV0_premrna	FW	EC	snRNA (frozen specified source)	V3	50-59	m	False	True	True	False		1176
B	H01	BO_H01_LV0_premrna	BO_H01_LV0_premrna	FW	PC	snRNA (frozen specified source)	V3	50-59	m	False	True	True	False		516
B	H01	BO_H01_LV0_premrna	BO_H01_LV0_premrna	FW	excluded	snRNA (frozen specified source)	V3	50-59	m	False	True	True	False		3456
B	H01	BO_H01_S00_premrna	BO_H01_S00_premrna	S	EC	snRNA (frozen specified source)	V3	50-59	m	False	True	True	False		632
B	H01	BO_H01_S00_premrna	BO_H01_S00_premrna	S	PC	snRNA (frozen specified source)	V3	50-59	m	False	True	True	False		465
B	H01	BO_H01_S00_premrna	BO_H01_S00_premrna	S	excluded	snRNA (frozen specified source)	V3	50-59	m	False	True	True	False		2810
B	H01_IC	IC_H01_LV0_premrna	IC_H01_LV0_premrna	AP	EC	snRNA (frozen specified source)	V3	40-49	m	False	True	True	False		326
B	H01_IC	IC_H01_LV0_premrna	IC_H01_LV0_premrna	AP	PC	snRNA (frozen specified source)	V3	40-49	m	False	True	True	False		241
B	H01_IC	IC_H01_LV0_premrna	IC_H01_LV0_premrna	AP	excluded	snRNA (frozen specified source)	V3	40-49	m	False	True	True	False		1911
B	H02	BO_H02_LV0_premrna	BO_H02_LV0_premrna	FW	EC	snRNA (frozen specified source)	V3	50-59	m	False	True	True	False		1180
B	H02	BO_H02_LV0_premrna	BO_H02_LV0_premrna	FW	PC	snRNA (frozen specified source)	V3	50-59	m	False	True	True	False		1207
B	H02	BO_H02_LV0_premrna	BO_H02_LV0_premrna	FW	excluded	snRNA (frozen specified source)	V3	50-59	m	False	True	True	False		4063
B	H02	BO_H02_S00_premrna	BO_H02_S00_premrna	S	EC	snRNA (frozen specified source)	V3	50-59	m	False	True	True	False		1085
B	H02	BO_H02_S00_premrna	BO_H02_S00_premrna	S	PC	snRNA (frozen specified source)	V3	50-59	m	False	True	True	False		1380
B	H02	BO_H02_S00_premrna	BO_H02_S00_premrna	S	excluded	snRNA (frozen specified source)	V3	50-59	m	False	True	True	False		3903
B	H03	BO_H03_LV0_premrna	BO_H03_LV0_premrna	FW	EC	snRNA (frozen specified source)	V3	40-49	f	False	True	True	False		1216
B	H03	BO_H03_LV0_premrna	BO_H03_LV0_premrna	FW	PC	snRNA (frozen specified source)	V3	40-49	f	False	True	True	False		1842
B	H03	BO_H03_LV0_premrna	BO_H03_LV0_premrna	FW	excluded	snRNA (frozen specified source)	V3	40-49	f	False	True	True	False		4757
B	H03	BO_H03_S00_premrna	BO_H03_S00_premrna	S	EC	snRNA (frozen specified source)	V3	40-49	f	False	True	True	False		2136
B	H03	BO_H03_S00_premrna	BO_H03_S00_premrna	S	PC	snRNA (frozen specified source)	V3	40-49	f	False	True	True	False		1267
B	H03	BO_H03_S00_premrna	BO_H03_S00_premrna	S	excluded	snRNA (frozen specified source)	V3	40-49	f	False	True	True	False		3551
B	H03_IC	IC_H03_LV0_premrna	IC_H03_LV0_premrna	FW	EC	snRNA (frozen specified source)	V3	30-39	m	False	True	True	False		154
B	H03_IC	IC_H03_LV0_premrna	IC_H03_LV0_premrna	FW	PC	snRNA (frozen specified source)	V3	30-39	m	False	True	True	False		236
B	H03_IC	IC_H03_LV0_premrna	IC_H03_LV0_premrna	FW	excluded	snRNA (frozen specified source)	V3	30-39	m	False	True	True	False		676
B	H04	BO_H64_LV0_premrna	BO_H64_LV0_premrna	AP	EC	snRNA (frozen specified source)	V3	40-49	m	False	True	True	False		725
B	H04	BO_H64_LV0_premrna	BO_H64_LV0_premrna	AP	PC	snRNA (frozen specified source)	V3	40-49	m	False	True	True	False		1048
B	H04	BO_H64_LV0_premrna	BO_H64_LV0_premrna	AP	excluded	snRNA (frozen specified source)	V3	40-49	m	False	True	True	False		3111
B	H04_IC	IC_H04_LV0_premrna	IC_H04_LV0_premrna	FW	EC	snRNA (frozen specified source)	V3	60-69	f	False	True	True	False		112
B	H04_IC	IC_H04_LV0_premrna	IC_H04_LV0_premrna	FW	PC	snRNA (frozen specified source)	V3	60-69	f	False	True	True	False		99
B	H04_IC	IC_H04_LV0_premrna	IC_H04_LV0_premrna	FW	excluded	snRNA (frozen specified source)	V3	60-69	f	False	True	True	False		691
B	H06	BO_H06_LV0_premrna	BO_H06_LV0_premrna	FW	EC	snRNA (frozen specified source)	V3	30-39	f	False	True	True	False		1027
B	H06	BO_H06_LV0_premrna	BO_H06_LV0_premrna	FW	PC	snRNA (frozen specified source)	V3	30-39	f	False	True	True	False		410
B	H06	BO_H06_LV0_premrna	BO_H06_LV0_premrna	FW	excluded	snRNA (frozen specified source)	V3	30-39	f	False	True	True	False		4473
B	H06	BO_H06_S00_premrna	BO_H06_S00_premrna	S	EC	snRNA (frozen specified source)	V3	30-39	f	False	True	True	False		1041
B	H06	BO_H06_S00_premrna	BO_H06_S00_premrna	S	PC	snRNA (frozen specified source)	V3	30-39	f	False	True	True	False		220
B	H06	BO_H06_S00_premrna	BO_H06_S00_premrna	S	excluded	snRNA (frozen specified source)	V3	30-39	f	False	True	True	False		2193
B	H07	BO_H07_LV0_premrna	BO_H07_LV0_premrna	FW	EC	snRNA (frozen specified source)	V3	60-69	m	False	True	True	False		547
B	H07	BO_H07_LV0_premrna	BO_H07_LV0_premrna	FW	PC	snRNA (frozen specified source)	V3	60-69	m	False	True	True	False		664
B	H07	BO_H07_LV0_premrna	BO_H07_LV0_premrna	FW	excluded	snRNA (frozen specified source)	V3	60-69	m	False	True	True	False		3004
B	H07	BO_H07_S00_premrna	BO_H07_S00_premrna	S	EC	snRNA (frozen specified source)	V3	60-69	m	False	True	True	False		797
B	H07	BO_H07_S00_premrna	BO_H07_S00_premrna	S	PC	snRNA (frozen specified source)	V3	60-69	m	False	True	True	False		904
B	H07	BO_H07_S00_premrna	BO_H07_S00_premrna	S	excluded	snRNA (frozen specified source)	V3	60-69	m	False	True	True	False		4054
B	H08	BO_H08_S00_premrna	BO_H08_S00_premrna	S	EC	snRNA (frozen specified source)	V3	30-39	f	False	True	True	False		960
B	H08	BO_H08_S00_premrna	BO_H08_S00_premrna	S	PC	snRNA (frozen specified source)	V3	30-39	f	False	True	True	False		742
B	H08	BO_H08_S00_premrna	BO_H08_S00_premrna	S	excluded	snRNA (frozen specified source)	V3	30-39	f	False	True	True	False		3290
B	H09	BO_H09_LV0_premrna	BO_H09_LV0_premrna	FW	EC	snRNA (frozen specified source)	V3	60-69	m	False	True	True	False		292
B	H09	BO_H09_LV0_premrna	BO_H09_LV0_premrna	FW	PC	snRNA (frozen specified source)	V3	60-69	m	False	True	True	False		1110
B	H09	BO_H09_LV0_premrna	BO_H09_LV0_premrna	FW	excluded	snRNA (frozen specified source)	V3	60-69	m	False	True	True	False		2909
B	H09	BO_H09_S00_premrna	BO_H09_S00_premrna	S	EC	snRNA (frozen specified source)	V3	60-69	m	False	True	True	False		503
B	H09	BO_H09_S00_premrna	BO_H09_S00_premrna	S	PC	snRNA (frozen specified source)	V3	60-69	m	False	True	True	False		572
B	H09	BO_H09_S00_premrna	BO_H09_S00_premrna	S	excluded	snRNA (frozen specified source)	V3	60-69	m	False	True	True	False		3532
B	H10	BO_H10_LV0_premrna	BO_H10_LV0_premrna	FW	EC	snRNA (frozen specified source)	V3	60-69	m	False	True	True	False		322
B	H10	BO_H10_LV0_premrna	BO_H10_LV0_premrna	FW	PC	snRNA (frozen specified source)	V3	60-69	m	False	True	True	False		1231
B	H10	BO_H10_LV0_premrna	BO_H10_LV0_premrna	FW	excluded	snRNA (frozen specified source)	V3	60-69	m	False	True	True	False		3734
B	H10	BO_H10_S00_premrna	BO_H10_S00_premrna	S	EC	snRNA (frozen specified source)	V3	60-69	m	False	True	True	False		1119
B	H10	BO_H10_S00_premrna	BO_H10_S00_premrna	S	PC	snRNA (frozen specified source)	V3	60-69	m	False	True	True	False		801
B	H10	BO_H10_S00_premrna	BO_H10_S00_premrna	S	excluded	snRNA (frozen specified source)	V3	60-69	m	False	True	True	False		3369
B	H11	BO_H11_LV0_premrna	BO_H11_LV0_premrna	FW	EC	snRNA (frozen specified source)	V3	40-49	m	False	True	True	False		648
B	H11	BO_H11_LV0_premrna	BO_H11_LV0_premrna	FW	PC	snRNA (frozen specified source)	V3	40-49	m	False	True	True	False		1343
B	H11	BO_H11_LV0_premrna	BO_H11_LV0_premrna	FW	excluded	snRNA (frozen specified source)	V3	40-49	m	False	True	True	False		3247
B	H11	BO_H11_S00_premrna	BO_H11_S00_premrna	S	EC	snRNA (frozen specified source)	V3	40-49	m	False	True	True	False		896
B	H11	BO_H11_S00_premrna	BO_H11_S00_premrna	S	PC	snRNA (frozen specified source)	V3	40-49	m	False	True	True	False		1303
B	H11	BO_H11_S00_premrna	BO_H11_S00_premrna	S	excluded	snRNA (frozen specified source)	V3	40-49	m	False	True	True	False		3580
B	H12	BO_H12_LV0_premrna	BO_H12_LV0_premrna	FW	EC	snRNA (frozen specified source)	V3	60-69	m	False	True	True	False		365
B	H12	BO_H12_LV0_premrna	BO_H12_LV0_premrna	FW	PC	snRNA (frozen specified source)	V3	60-69	m	False	True	True	False		406
B	H12	BO_H12_LV0_premrna	BO_H12_LV0_premrna	FW	excluded	snRNA (frozen specified source)	V3	60-69	m	False	True	True	False		3032
B	H12	BO_H12_S00_premrna	BO_H12_S00_premrna	S	EC	snRNA (frozen specified source)	V3	60-69	m	False	True	True	False		492
B	H12	BO_H12_S00_premrna	BO_H12_S00_premrna	S	PC	snRNA (frozen specified source)	V3	60-69	m	False	True	True	False		853
B	H12	BO_H12_S00_premrna	BO_H12_S00_premrna	S	excluded	snRNA (frozen specified source)	V3	60-69	m	False	True	True	False		4402
B	H13	BO_H13_LV0_premrna	BO_H13_LV0_premrna	FW	EC	snRNA (frozen specified source)	V3	40-49	m	False	True	True	False		697
B	H13	BO_H13_LV0_premrna	BO_H13_LV0_premrna	FW	PC	snRNA (frozen specified source)	V3	40-49	m	False	True	True	False		989
B	H13	BO_H13_LV0_premrna	BO_H13_LV0_premrna	FW	excluded	snRNA (frozen specified source)	V3	40-49	m	False	True	True	False		4163
B	H13	BO_H13_S00_premrna	BO_H13_S00_premrna	S	EC	snRNA (frozen specified source)	V3	40-49	m	False	True	True	False		455
B	H13	BO_H13_S00_premrna	BO_H13_S00_premrna	S	PC	snRNA (frozen specified source)	V3	40-49	m	False	True	True	False		1230
B	H13	BO_H13_S00_premrna	BO_H13_S00_premrna	S	excluded	snRNA (frozen specified source)	V3	40-49	m	False	True	True	False		3521
B	H14	BO_H14_LV0_premrna	BO_H14_LV0_premrna	FW	EC	snRNA (frozen specified source)	V3	40-49	m	False	True	True	False		828
B	H14	BO_H14_LV0_premrna	BO_H14_LV0_premrna	FW	PC	snRNA (frozen specified source)	V3	40-49	m	False	True	True	False		715
B	H14	BO_H14_LV0_premrna	BO_H14_LV0_premrna	FW	excluded	snRNA (frozen specified source)	V3	40-49	m	False	True	True	False		2708
B	H14	BO_H14_S01_premrna	BO_H14_S01_premrna	S	EC	snRNA (frozen specified source)	V3	40-49	m	False	True	True	False		622
B	H14	BO_H14_S01_premrna	BO_H14_S01_premrna	S	PC	snRNA (frozen specified source)	V3	40-49	m	False	True	True	False		767
B	H14	BO_H14_S01_premrna	BO_H14_S01_premrna	S	excluded	snRNA (frozen specified source)	V3	40-49	m	False	True	True	False		3032
B	H15	BO_H15_S00_premrna	BO_H15_S00_premrna	S	EC	snRNA (frozen specified source)	V3	60-69	m	False	True	True	False		712
B	H15	BO_H15_S00_premrna	BO_H15_S00_premrna	S	PC	snRNA (frozen specified source)	V3	60-69	m	False	True	True	False		371
B	H15	BO_H15_S00_premrna	BO_H15_S00_premrna	S	excluded	snRNA (frozen specified source)	V3	60-69	m	False	True	True	False		2511
B	H16	BO_H16_LV0_premrna	BO_H16_LV0_premrna	AP	EC	snRNA (frozen specified source)	V3	20-29	m	False	True	True	False		574
B	H16	BO_H16_LV0_premrna	BO_H16_LV0_premrna	AP	PC	snRNA (frozen specified source)	V3	20-29	m	False	True	True	False		899
B	H16	BO_H16_LV0_premrna	BO_H16_LV0_premrna	AP	excluded	snRNA (frozen specified source)	V3	20-29	m	False	True	True	False		3701
B	H17	BO_H17_LV0_premrna	BO_H17_LV0_premrna	AP	EC	snRNA (frozen specified source)	V3	20-29	m	False	True	True	False		1413
B	H17	BO_H17_LV0_premrna	BO_H17_LV0_premrna	AP	PC	snRNA (frozen specified source)	V3	20-29	m	False	True	True	False		1098
B	H17	BO_H17_LV0_premrna	BO_H17_LV0_premrna	AP	excluded	snRNA (frozen specified source)	V3	20-29	m	False	True	True	False		3871
B	H18	BO_H65_LV0_premrna	BO_H65_LV0_premrna	AP	EC	snRNA (frozen specified source)	V3	20-29	m	False	True	True	False		959
B	H18	BO_H65_LV0_premrna	BO_H65_LV0_premrna	AP	PC	snRNA (frozen specified source)	V3	20-29	m	False	True	True	False		706
B	H18	BO_H65_LV0_premrna	BO_H65_LV0_premrna	AP	excluded	snRNA (frozen specified source)	V3	20-29	m	False	True	True	False		2956
B	H19	BO_H19_LV0_premrna	BO_H19_LV0_premrna	FW	EC	snRNA (frozen specified source)	V3	30-39	m	False	True	True	False		1082
B	H19	BO_H19_LV0_premrna	BO_H19_LV0_premrna	FW	PC	snRNA (frozen specified source)	V3	30-39	m	False	True	True	False		1654
B	H19	BO_H19_LV0_premrna	BO_H19_LV0_premrna	FW	excluded	snRNA (frozen specified source)	V3	30-39	m	False	True	True	False		3276
B	H19	BO_H19_S00_R2_premrna	BO_H19_S00_R2_premrna	S	EC	snRNA (frozen specified source)	V3	30-39	m	False	True	True	False		1085
B	H19	BO_H19_S00_R2_premrna	BO_H19_S00_R2_premrna	S	PC	snRNA (frozen specified source)	V3	30-39	m	False	True	True	False		1119
B	H19	BO_H19_S00_R2_premrna	BO_H19_S00_R2_premrna	S	excluded	snRNA (frozen specified source)	V3	30-39	m	False	True	True	False		3007
B	H20	BO_H20_LVN_premrna	BO_H20_LVN_premrna	FW	EC	snRNA (frozen specified source)	V3	40-49	m	False	True	True	False		522
B	H20	BO_H20_LVN_premrna	BO_H20_LVN_premrna	FW	PC	snRNA (frozen specified source)	V3	40-49	m	False	True	True	False		993
B	H20	BO_H20_LVN_premrna	BO_H20_LVN_premrna	FW	excluded	snRNA (frozen specified source)	V3	40-49	m	False	True	True	False		2202
B	H21	BO_H21_LV0_premrna	BO_H21_LV0_premrna	AP	EC	snRNA (frozen specified source)	V3	20-29	f	False	True	True	False		662
B	H21	BO_H21_LV0_premrna	BO_H21_LV0_premrna	AP	PC	snRNA (frozen specified source)	V3	20-29	f	False	True	True	False		556
B	H21	BO_H21_LV0_premrna	BO_H21_LV0_premrna	AP	excluded	snRNA (frozen specified source)	V3	20-29	f	False	True	True	False		1588
B	H22	BO_H22_LV0_premrna	BO_H22_LV0_premrna	FW	EC	snRNA (frozen specified source)	V3	20-29	m	False	True	True	False		442
B	H22	BO_H22_LV0_premrna	BO_H22_LV0_premrna	FW	PC	snRNA (frozen specified source)	V3	20-29	m	False	True	True	False		561
B	H22	BO_H22_LV0_premrna	BO_H22_LV0_premrna	FW	excluded	snRNA (frozen specified source)	V3	20-29	m	False	True	True	False		1848
B	H22	BO_H22_S00_premrna	BO_H22_S00_premrna	S	EC	snRNA (frozen specified source)	V3	20-29	m	False	True	True	False		419
B	H22	BO_H22_S00_premrna	BO_H22_S00_premrna	S	PC	snRNA (frozen specified source)	V3	20-29	m	False	True	True	False		273
B	H22	BO_H22_S00_premrna	BO_H22_S00_premrna	S	excluded	snRNA (frozen specified source)	V3	20-29	m	False	True	True	False		2710
B	H24	BO_H24_LV0_premrna	BO_H24_LV0_premrna	FW	EC	snRNA (frozen specified source)	V3	50-59	f	False	True	True	False		616
B	H24	BO_H24_LV0_premrna	BO_H24_LV0_premrna	FW	PC	snRNA (frozen specified source)	V3	50-59	f	False	True	True	False		571
B	H24	BO_H24_LV0_premrna	BO_H24_LV0_premrna	FW	excluded	snRNA (frozen specified source)	V3	50-59	f	False	True	True	False		3839
B	H24	BO_H24_S00_premrna	BO_H24_S00_premrna	S	EC	snRNA (frozen specified source)	V3	50-59	f	False	True	True	False		493
B	H24	BO_H24_S00_premrna	BO_H24_S00_premrna	S	PC	snRNA (frozen specified source)	V3	50-59	f	False	True	True	False		642
B	H24	BO_H24_S00_premrna	BO_H24_S00_premrna	S	excluded	snRNA (frozen specified source)	V3	50-59	f	False	True	True	False		2711
B	H25	BO_H25_LV0_premrna	BO_H25_LV0_premrna	FW	EC	snRNA (frozen specified source)	V3	50-59	m	False	True	True	False		566
B	H25	BO_H25_LV0_premrna	BO_H25_LV0_premrna	FW	PC	snRNA (frozen specified source)	V3	50-59	m	False	True	True	False		540
B	H25	BO_H25_LV0_premrna	BO_H25_LV0_premrna	FW	excluded	snRNA (frozen specified source)	V3	50-59	m	False	True	True	False		2775
B	H25	BO_H25_S00_premrna	BO_H25_S00_premrna	S	EC	snRNA (frozen specified source)	V3	50-59	m	False	True	True	False		952
B	H25	BO_H25_S00_premrna	BO_H25_S00_premrna	S	PC	snRNA (frozen specified source)	V3	50-59	m	False	True	True	False		615
B	H25	BO_H25_S00_premrna	BO_H25_S00_premrna	S	excluded	snRNA (frozen specified source)	V3	50-59	m	False	True	True	False		3625
B	H26	BO_H26_LV0_premrna	BO_H26_LV0_premrna	FW	EC	snRNA (frozen specified source)	V3	40-49	f	False	True	True	False		344
B	H26	BO_H26_LV0_premrna	BO_H26_LV0_premrna	FW	PC	snRNA (frozen specified source)	V3	40-49	f	False	True	True	False		311
B	H26	BO_H26_LV0_premrna	BO_H26_LV0_premrna	FW	excluded	snRNA (frozen specified source)	V3	40-49	f	False	True	True	False		3975
B	H26	BO_H26_S00_premrna	BO_H26_S00_premrna	S	EC	snRNA (frozen specified source)	V3	40-49	f	False	True	True	False		608
B	H26	BO_H26_S00_premrna	BO_H26_S00_premrna	S	PC	snRNA (frozen specified source)	V3	40-49	f	False	True	True	False		246
B	H26	BO_H26_S00_premrna	BO_H26_S00_premrna	S	excluded	snRNA (frozen specified source)	V3	40-49	f	False	True	True	False		2715
B	H27	BO_H27_LV0_premrna	BO_H27_LV0_premrna	FW	EC	snRNA (frozen specified source)	V3	50-59	f	False	True	True	False		313
B	H27	BO_H27_LV0_premrna	BO_H27_LV0_premrna	FW	PC	snRNA (frozen specified source)	V3	50-59	f	False	True	True	False		641
B	H27	BO_H27_LV0_premrna	BO_H27_LV0_premrna	FW	excluded	snRNA (frozen specified source)	V3	50-59	f	False	True	True	False		2535
B	H27	BO_H27_S00_premrna	BO_H27_S00_premrna	S	EC	snRNA (frozen specified source)	V3	50-59	f	False	True	True	False		632
B	H27	BO_H27_S00_premrna	BO_H27_S00_premrna	S	PC	snRNA (frozen specified source)	V3	50-59	f	False	True	True	False		278
B	H27	BO_H27_S00_premrna	BO_H27_S00_premrna	S	excluded	snRNA (frozen specified source)	V3	50-59	f	False	True	True	False		2771
B	H28	BO_H28_LV0_premrna	BO_H28_LV0_premrna	FW	EC	snRNA (frozen specified source)	V3	60-69	m	False	True	True	False		937
B	H28	BO_H28_LV0_premrna	BO_H28_LV0_premrna	FW	PC	snRNA (frozen specified source)	V3	60-69	m	False	True	True	False		625
B	H28	BO_H28_LV0_premrna	BO_H28_LV0_premrna	FW	excluded	snRNA (frozen specified source)	V3	60-69	m	False	True	True	False		4744
B	H28	BO_H28_S00_premrna	BO_H28_S00_premrna	S	EC	snRNA (frozen specified source)	V3	60-69	m	False	True	True	False		1172
B	H28	BO_H28_S00_premrna	BO_H28_S00_premrna	S	PC	snRNA (frozen specified source)	V3	60-69	m	False	True	True	False		943
B	H28	BO_H28_S00_premrna	BO_H28_S00_premrna	S	excluded	snRNA (frozen specified source)	V3	60-69	m	False	True	True	False		3703
B	H29	BO_H29_LV0_premrna	BO_H29_LV0_premrna	FW	EC	snRNA (frozen specified source)	V3	40-49	f	False	True	True	False		368
B	H29	BO_H29_LV0_premrna	BO_H29_LV0_premrna	FW	PC	snRNA (frozen specified source)	V3	40-49	f	False	True	True	False		443
B	H29	BO_H29_LV0_premrna	BO_H29_LV0_premrna	FW	excluded	snRNA (frozen specified source)	V3	40-49	f	False	True	True	False		3642
B	H29	BO_H29_S00_premrna	BO_H29_S00_premrna	S	EC	snRNA (frozen specified source)	V3	40-49	f	False	True	True	False		432
B	H29	BO_H29_S00_premrna	BO_H29_S00_premrna	S	PC	snRNA (frozen specified source)	V3	40-49	f	False	True	True	False		511
B	H29	BO_H29_S00_premrna	BO_H29_S00_premrna	S	excluded	snRNA (frozen specified source)	V3	40-49	f	False	True	True	False		2050
B	H31	BO_H31_LV0_premrna	BO_H31_LV0_premrna	FW	EC	snRNA (frozen specified source)	V3	40-49	m	False	True	True	False		489
B	H31	BO_H31_LV0_premrna	BO_H31_LV0_premrna	FW	PC	snRNA (frozen specified source)	V3	40-49	m	False	True	True	False		951
B	H31	BO_H31_LV0_premrna	BO_H31_LV0_premrna	FW	excluded	snRNA (frozen specified source)	V3	40-49	m	False	True	True	False		5072
B	H31	BO_H31_S00_premrna	BO_H31_S00_premrna	S	EC	snRNA (frozen specified source)	V3	40-49	m	False	True	True	False		659
B	H31	BO_H31_S00_premrna	BO_H31_S00_premrna	S	PC	snRNA (frozen specified source)	V3	40-49	m	False	True	True	False		456
B	H31	BO_H31_S00_premrna	BO_H31_S00_premrna	S	excluded	snRNA (frozen specified source)	V3	40-49	m	False	True	True	False		3138
B	H32	BO_H32_LVN_premrna	BO_H32_LVN_premrna	AP	EC	snRNA (frozen specified source)	V3	60-69	m	False	True	True	False		429
B	H32	BO_H32_LVN_premrna	BO_H32_LVN_premrna	AP	PC	snRNA (frozen specified source)	V3	60-69	m	False	True	True	False		485
B	H32	BO_H32_LVN_premrna	BO_H32_LVN_premrna	AP	excluded	snRNA (frozen specified source)	V3	60-69	m	False	True	True	False		2261
B	H33	BO_H33_LV0_premrna	BO_H33_LV0_premrna	AP	EC	snRNA (frozen specified source)	V3	30-39	m	False	True	True	False		1259
B	H33	BO_H33_LV0_premrna	BO_H33_LV0_premrna	AP	PC	snRNA (frozen specified source)	V3	30-39	m	False	True	True	False		994
B	H33	BO_H33_LV0_premrna	BO_H33_LV0_premrna	AP	excluded	snRNA (frozen specified source)	V3	30-39	m	False	True	True	False		3214
B	H33	BO_H33_S00_premrna	BO_H33_S00_premrna	S	EC	snRNA (frozen specified source)	V3	30-39	m	False	True	True	False		688
B	H33	BO_H33_S00_premrna	BO_H33_S00_premrna	S	PC	snRNA (frozen specified source)	V3	30-39	m	False	True	True	False		875
B	H33	BO_H33_S00_premrna	BO_H33_S00_premrna	S	excluded	snRNA (frozen specified source)	V3	30-39	m	False	True	True	False		2484
B	H34	BO_H34_LVW_premrna	BO_H34_LVW_premrna	FW	EC	snRNA (frozen specified source)	V3	30-39	f	False	True	True	False		486
B	H34	BO_H34_LVW_premrna	BO_H34_LVW_premrna	FW	PC	snRNA (frozen specified source)	V3	30-39	f	False	True	True	False		954
B	H34	BO_H34_LVW_premrna	BO_H34_LVW_premrna	FW	excluded	snRNA (frozen specified source)	V3	30-39	f	False	True	True	False		2042
B	H34	BO_H34_S00_premrna	BO_H34_S00_premrna	S	EC	snRNA (frozen specified source)	V3	30-39	f	False	True	True	False		205
B	H34	BO_H34_S00_premrna	BO_H34_S00_premrna	S	PC	snRNA (frozen specified source)	V3	30-39	f	False	True	True	False		318
B	H34	BO_H34_S00_premrna	BO_H34_S00_premrna	S	excluded	snRNA (frozen specified source)	V3	30-39	f	False	True	True	False		1181
B	H35	BO_H35_LV0_premrna	BO_H35_LV0_premrna	FW	EC	snRNA (frozen specified source)	V3	40-49	m	False	True	True	False		491
B	H35	BO_H35_LV0_premrna	BO_H35_LV0_premrna	FW	PC	snRNA (frozen specified source)	V3	40-49	m	False	True	True	False		848
B	H35	BO_H35_LV0_premrna	BO_H35_LV0_premrna	FW	excluded	snRNA (frozen specified source)	V3	40-49	m	False	True	True	False		3076
B	H35	BO_H35_S0N_premrna	BO_H35_S0N_premrna	S	EC	snRNA (frozen specified source)	V3	40-49	m	False	True	True	False		1030
B	H35	BO_H35_S0N_premrna	BO_H35_S0N_premrna	S	PC	snRNA (frozen specified source)	V3	40-49	m	False	True	True	False		1036
B	H35	BO_H35_S0N_premrna	BO_H35_S0N_premrna	S	excluded	snRNA (frozen specified source)	V3	40-49	m	False	True	True	False		2101
B	H36	BO_H36_LV0_premrna	BO_H36_LV0_premrna	FW	EC	snRNA (frozen specified source)	V3	40-49	m	False	True	True	False		775
B	H36	BO_H36_LV0_premrna	BO_H36_LV0_premrna	FW	PC	snRNA (frozen specified source)	V3	40-49	m	False	True	True	False		1525
B	H36	BO_H36_LV0_premrna	BO_H36_LV0_premrna	FW	excluded	snRNA (frozen specified source)	V3	40-49	m	False	True	True	False		2029
B	H37	BO_H37_LV0_premrna	BO_H37_LV0_premrna	FW	EC	snRNA (frozen specified source)	V3	50-59	m	False	True	True	False		219
B	H37	BO_H37_LV0_premrna	BO_H37_LV0_premrna	FW	PC	snRNA (frozen specified source)	V3	50-59	m	False	True	True	False		470
B	H37	BO_H37_LV0_premrna	BO_H37_LV0_premrna	FW	excluded	snRNA (frozen specified source)	V3	50-59	m	False	True	True	False		2376
B	H37	BO_H37_S00_premrna	BO_H37_S00_premrna	S	EC	snRNA (frozen specified source)	V3	50-59	m	False	True	True	False		341
B	H37	BO_H37_S00_premrna	BO_H37_S00_premrna	S	PC	snRNA (frozen specified source)	V3	50-59	m	False	True	True	False		475
B	H37	BO_H37_S00_premrna	BO_H37_S00_premrna	S	excluded	snRNA (frozen specified source)	V3	50-59	m	False	True	True	False		3652
B	H39	BO_H39_LVW_premrna	BO_H39_LVW_premrna	FW	EC	snRNA (frozen specified source)	V3	60-69	m	False	True	True	False		413
B	H39	BO_H39_LVW_premrna	BO_H39_LVW_premrna	FW	PC	snRNA (frozen specified source)	V3	60-69	m	False	True	True	False		331
B	H39	BO_H39_LVW_premrna	BO_H39_LVW_premrna	FW	excluded	snRNA (frozen specified source)	V3	60-69	m	False	True	True	False		2274
B	H40	BO_H40_S00_premrna	BO_H40_S00_premrna	S	EC	snRNA (frozen specified source)	V3	60-69	m	False	True	True	False		206
B	H40	BO_H40_S00_premrna	BO_H40_S00_premrna	S	PC	snRNA (frozen specified source)	V3	60-69	m	False	True	True	False		191
B	H40	BO_H40_S00_premrna	BO_H40_S00_premrna	S	excluded	snRNA (frozen specified source)	V3	60-69	m	False	True	True	False		1039
B	H41	BO_H41_LV0_premrna	BO_H41_LV0_premrna	FW	EC	snRNA (frozen specified source)	V3	60-69	f	False	True	True	False		248
B	H41	BO_H41_LV0_premrna	BO_H41_LV0_premrna	FW	PC	snRNA (frozen specified source)	V3	60-69	f	False	True	True	False		698
B	H41	BO_H41_LV0_premrna	BO_H41_LV0_premrna	FW	excluded	snRNA (frozen specified source)	V3	60-69	f	False	True	True	False		2780
B	H41	BO_H41_S00_premrna	BO_H41_S00_premrna	S	EC	snRNA (frozen specified source)	V3	60-69	f	False	True	True	False		331
B	H41	BO_H41_S00_premrna	BO_H41_S00_premrna	S	PC	snRNA (frozen specified source)	V3	60-69	f	False	True	True	False		533
B	H41	BO_H41_S00_premrna	BO_H41_S00_premrna	S	excluded	snRNA (frozen specified source)	V3	60-69	f	False	True	True	False		3821
B	H42	BO_H42_LV0_premrna	BO_H42_LV0_premrna	FW	EC	snRNA (frozen specified source)	V3	50-59	m	False	True	True	False		385
B	H42	BO_H42_LV0_premrna	BO_H42_LV0_premrna	FW	PC	snRNA (frozen specified source)	V3	50-59	m	False	True	True	False		577
B	H42	BO_H42_LV0_premrna	BO_H42_LV0_premrna	FW	excluded	snRNA (frozen specified source)	V3	50-59	m	False	True	True	False		2453
B	H42	BO_H42_S00_premrna	BO_H42_S00_premrna	S	EC	snRNA (frozen specified source)	V3	50-59	m	False	True	True	False		589
B	H42	BO_H42_S00_premrna	BO_H42_S00_premrna	S	PC	snRNA (frozen specified source)	V3	50-59	m	False	True	True	False		647
B	H42	BO_H42_S00_premrna	BO_H42_S00_premrna	S	excluded	snRNA (frozen specified source)	V3	50-59	m	False	True	True	False		2552
B	H44	BO_H44_LV0_premrna	BO_H44_LV0_premrna	AP	EC	snRNA (frozen specified source)	V3	50-59	f	False	True	True	False		241
B	H44	BO_H44_LV0_premrna	BO_H44_LV0_premrna	AP	PC	snRNA (frozen specified source)	V3	50-59	f	False	True	True	False		161
B	H44	BO_H44_LV0_premrna	BO_H44_LV0_premrna	AP	excluded	snRNA (frozen specified source)	V3	50-59	f	False	True	True	False		2088
B	H46	BO_H46_LV0_R2_premrna	BO_H46_LV0_R2_premrna	FW	EC	snRNA (frozen specified source)	V3	28.0	m	True	False	True	False		237
B	H46	BO_H46_LV0_R2_premrna	BO_H46_LV0_R2_premrna	FW	PC	snRNA (frozen specified source)	V3	28.0	m	True	False	True	False		919
B	H46	BO_H46_LV0_R2_premrna	BO_H46_LV0_R2_premrna	FW	excluded	snRNA (frozen specified source)	V3	28.0	m	True	False	True	False		3565
B	H46	BO_H46_S00_premrna	BO_H46_S00_premrna	S	EC	snRNA (frozen specified source)	V3	28.0	m	True	False	True	False		566
B	H46	BO_H46_S00_premrna	BO_H46_S00_premrna	S	PC	snRNA (frozen specified source)	V3	28.0	m	True	False	True	False		1134
B	H46	BO_H46_S00_premrna	BO_H46_S00_premrna	S	excluded	snRNA (frozen specified source)	V3	28.0	m	True	False	True	False		5258
B	H49	BO_H49_RV0_premrna	BO_H49_RV0_premrna	RV	EC	snRNA (frozen specified source)	V3	40.0	f	True	False	True	False		390
B	H49	BO_H49_RV0_premrna	BO_H49_RV0_premrna	RV	PC	snRNA (frozen specified source)	V3	40.0	f	True	False	True	False		528
B	H49	BO_H49_RV0_premrna	BO_H49_RV0_premrna	RV	excluded	snRNA (frozen specified source)	V3	40.0	f	True	False	True	False		3495
B	H49	BO_H49_S0N_premrna	BO_H49_S0N_premrna	S	EC	snRNA (frozen specified source)	V3	40.0	f	True	False	True	False		293
B	H49	BO_H49_S0N_premrna	BO_H49_S0N_premrna	S	PC	snRNA (frozen specified source)	V3	40.0	f	True	False	True	False		680
B	H49	BO_H49_S0N_premrna	BO_H49_S0N_premrna	S	excluded	snRNA (frozen specified source)	V3	40.0	f	True	False	True	False		3179
B	H51	BO_H51_S00_premrna	BO_H51_S00_premrna	S	EC	snRNA (frozen specified source)	V3	50.0	m	True	False	True	False		171
B	H51	BO_H51_S00_premrna	BO_H51_S00_premrna	S	PC	snRNA (frozen specified source)	V3	50.0	m	True	False	True	False		646
B	H51	BO_H51_S00_premrna	BO_H51_S00_premrna	S	excluded	snRNA (frozen specified source)	V3	50.0	m	True	False	True	False		1953
B	H53	BO_H53_LV0_premrna	BO_H53_LV0_premrna	FW	EC	snRNA (frozen specified source)	V3	61.0	m	True	False	True	False		392
B	H53	BO_H53_LV0_premrna	BO_H53_LV0_premrna	FW	PC	snRNA (frozen specified source)	V3	61.0	m	True	False	True	False		462
B	H53	BO_H53_LV0_premrna	BO_H53_LV0_premrna	FW	excluded	snRNA (frozen specified source)	V3	61.0	m	True	False	True	False		3222
B	H53	BO_H53_RV0_premrna	BO_H53_RV0_premrna	RV	EC	snRNA (frozen specified source)	V3	61.0	m	True	False	True	False		210
B	H53	BO_H53_RV0_premrna	BO_H53_RV0_premrna	RV	PC	snRNA (frozen specified source)	V3	61.0	m	True	False	True	False		466
B	H53	BO_H53_RV0_premrna	BO_H53_RV0_premrna	RV	excluded	snRNA (frozen specified source)	V3	61.0	m	True	False	True	False		2736
B	H53	BO_H53_S00_premrna	BO_H53_S00_premrna	S	EC	snRNA (frozen specified source)	V3	61.0	m	True	False	True	False		312
B	H53	BO_H53_S00_premrna	BO_H53_S00_premrna	S	PC	snRNA (frozen specified source)	V3	61.0	m	True	False	True	False		486
B	H53	BO_H53_S00_premrna	BO_H53_S00_premrna	S	excluded	snRNA (frozen specified source)	V3	61.0	m	True	False	True	False		2995
B	H55	BO_H55_LV0_premrna	BO_H55_LV0_premrna	FW	EC	snRNA (frozen specified source)	V3	44.0	m	True	False	True	False		447
B	H55	BO_H55_LV0_premrna	BO_H55_LV0_premrna	FW	PC	snRNA (frozen specified source)	V3	44.0	m	True	False	True	False		931
B	H55	BO_H55_LV0_premrna	BO_H55_LV0_premrna	FW	excluded	snRNA (frozen specified source)	V3	44.0	m	True	False	True	False		3454
B	H55	BO_H55_RV0_premrna	BO_H55_RV0_premrna	RV	EC	snRNA (frozen specified source)	V3	44.0	m	True	False	True	False		322
B	H55	BO_H55_RV0_premrna	BO_H55_RV0_premrna	RV	PC	snRNA (frozen specified source)	V3	44.0	m	True	False	True	False		184
B	H55	BO_H55_RV0_premrna	BO_H55_RV0_premrna	RV	excluded	snRNA (frozen specified source)	V3	44.0	m	True	False	True	False		1674
B	H55	BO_H55_S00_premrna	BO_H55_S00_premrna	S	EC	snRNA (frozen specified source)	V3	44.0	m	True	False	True	False		576
B	H55	BO_H55_S00_premrna	BO_H55_S00_premrna	S	PC	snRNA (frozen specified source)	V3	44.0	m	True	False	True	False		554
B	H55	BO_H55_S00_premrna	BO_H55_S00_premrna	S	excluded	snRNA (frozen specified source)	V3	44.0	m	True	False	True	False		2642
B	H56	BO_H56_LV0_premrna	BO_H56_LV0_premrna	AP	EC	snRNA (frozen specified source)	V3	50-59	m	False	True	True	False		362
B	H56	BO_H56_LV0_premrna	BO_H56_LV0_premrna	AP	PC	snRNA (frozen specified source)	V3	50-59	m	False	True	True	False		786
B	H56	BO_H56_LV0_premrna	BO_H56_LV0_premrna	AP	excluded	snRNA (frozen specified source)	V3	50-59	m	False	True	True	False		2252
B	H57	BO_H57_LV0_premrna	BO_H57_LV0_premrna	AP	EC	snRNA (frozen specified source)	V3	30-39	m	False	True	True	False		349
B	H57	BO_H57_LV0_premrna	BO_H57_LV0_premrna	AP	PC	snRNA (frozen specified source)	V3	30-39	m	False	True	True	False		606
B	H57	BO_H57_LV0_premrna	BO_H57_LV0_premrna	AP	excluded	snRNA (frozen specified source)	V3	30-39	m	False	True	True	False		1338
B	H58	BO_H58_LV0_premrna	BO_H58_LV0_premrna	AP	EC	snRNA (frozen specified source)	V3	30-39	f	False	True	True	False		586
B	H58	BO_H58_LV0_premrna	BO_H58_LV0_premrna	AP	PC	snRNA (frozen specified source)	V3	30-39	f	False	True	True	False		412
B	H58	BO_H58_LV0_premrna	BO_H58_LV0_premrna	AP	excluded	snRNA (frozen specified source)	V3	30-39	f	False	True	True	False		1605
B	H67	BO_H67_LV0_premrna	BO_H67_LV0_premrna	FW	EC	snRNA (frozen specified source)	V3	45.0	m	True	False	True	False		434
B	H67	BO_H67_LV0_premrna	BO_H67_LV0_premrna	FW	PC	snRNA (frozen specified source)	V3	45.0	m	True	False	True	False		435
B	H67	BO_H67_LV0_premrna	BO_H67_LV0_premrna	FW	excluded	snRNA (frozen specified source)	V3	45.0	m	True	False	True	False		1944
B	H67	BO_H67_S00_premrna	BO_H67_S00_premrna	S	EC	snRNA (frozen specified source)	V3	45.0	m	True	False	True	False		443
B	H67	BO_H67_S00_premrna	BO_H67_S00_premrna	S	PC	snRNA (frozen specified source)	V3	45.0	m	True	False	True	False		474
B	H67	BO_H67_S00_premrna	BO_H67_S00_premrna	S	excluded	snRNA (frozen specified source)	V3	45.0	m	True	False	True	False		2420
B	H78	BO_H78_S00_premrna	BO_H78_S00_premrna	S	EC	snRNA (frozen specified source)	V3	50-59	m	False	True	True	False		575
B	H78	BO_H78_S00_premrna	BO_H78_S00_premrna	S	PC	snRNA (frozen specified source)	V3	50-59	m	False	True	True	False		609
B	H78	BO_H78_S00_premrna	BO_H78_S00_premrna	S	excluded	snRNA (frozen specified source)	V3	50-59	m	False	True	True	False		2805
