## Supplementary Software 1 for "*IL18* and pyroptosis-related genes show contrasting expression in human cardiac pericytes and endothelial cells": DISPLAY_ITEM_MAP.tsv

item	status	software_members	source_folders	known_source_tables
Figure 1A-C	redrawn after v3.3	main_figures_v3_4/make_fig1_20261029.py; main_figures_v3_4/prepare_fig12_sources_20261029.py; vascular_embedding/ (v3.3)	<LOCAL_ROOT>/Documents/Codex/2026-10-29/p2026013-fig12-redraw	sources/fig1_states.tsv; Supplementary Data 1 vascular_embedding/ (v3.3)
Figure 1D	new after v3.3	main_figures_v3_4/make_fig1_20261029.py; main_figures_v3_4/prepare_fig12_sources_20261029.py	<LOCAL_ROOT>/Documents/Codex/2026-10-29/p2026013-fig12-redraw	sources/fig1d_pc_donor.tsv; sources/fig1d_pc_summary.tsv
Figure 2A-C	redrawn after v3.3	main_figures_v3_4/make_fig2_20261029.py; main_figures_v3_4/prepare_fig12_sources_20261029.py	<LOCAL_ROOT>/Documents/Codex/2026-10-29/p2026013-fig12-redraw	sources/fig2_donor.tsv; sources/fig2_summary.tsv; sources/fig2c_calibration.tsv
Figure 3A-B	as v3.3, re-assembled with C	snatac/figures/make_fig3abc_20261027.py; main_figures_v3_3/make_fig34_light.py (v3.3)	<LOCAL_ROOT>/Documents/Codex/2026-10-27/p2026013-fig3c	Supplementary Data 1 confirmation/ (v3.3)
Figure 3C	new after v3.3	snatac/figures/aggregate_tss_coverage_20261026.py; snatac/figures/make_fig3abc_20261027.py	<LOCAL_ROOT>/Documents/Codex/2026-10-26/p2026013-atac-s16; <LOCAL_ROOT>/Documents/Codex/2026-10-27/p2026013-fig3c	tss_coverage_entex_20261026.tsv; tss_window_gene_models_20261026.tsv
Figure 4	unchanged since v3.3	main_figures_v3_3/make_fig34_light.py (v3.3)		Supplementary Data 1 confirmation/ (v3.3)
Figure 5A-B	as v3.3, re-assembled with C	main_figures_v3_4/make_fig5abc_20261026.py; main_figures_v3_3/make_fig256_house.py (v3.3)	<LOCAL_ROOT>/Documents/Codex/2026-10-26/p2026013-fig5c	Supplementary Data 1 discovery/results/class_gene_summary.tsv (v3.3)
Figure 5C	new after v3.3	main_figures_v3_4/make_fig5abc_20261026.py; post_confirmation/seal4_conf_01/code/	<LOCAL_ROOT>/Documents/Codex/2026-10-26/p2026013-fig5c; <LOCAL_ROOT>/Projects/解析/Cardiac_Analysis/reviews/P2026013_SEAL4_CONF_01_20261026-205608	run tables: donor-class tables of the four remaining survey transcripts
Figure 6A-C	new after v3.3	ischaemic_hearts/figures/make_fig6_ischaemic.py; ischaemic_hearts/figures/p6common.py; ischaemic_hearts/disease_isch_01/code/; ischaemic_hearts/casp4_01/code/; ischaemic_hearts/isch_02/code/	<LOCAL_ROOT>/Documents/Codex/2026-10-23/p2026013-fig6-draft; <LOCAL_ROOT>/Projects/解析/Cardiac_Analysis/reviews/P2026013_DISEASE_ISCH_01_20261022-082636; <LOCAL_ROOT>/Projects/解析/Cardiac_Analysis/reviews/P2026013_CASP4_01_20261022-180742; <LOCAL_ROOT>/Projects/解析/Cardiac_Analysis/reviews/P2026013_ISCH_02_20261023-062943	listed in FIGURE_RECORD_fig6_ischaemic.md
Figure 7	new after v3.3	structure_comparison/figure_7/; structure_comparison/receptor_il18bp/; structure_comparison/precursor_mature/; post_confirmation/seal4_conf_01/code/	<LOCAL_ROOT>/Documents/Codex/2026-11-07/p2026013-no15-structure/fig7; <LOCAL_ROOT>/Projects/解析/Cardiac_Analysis/reviews/P2026013_IL18_MATURATION_FOOTPRINT_02_20261103	fig7/sources/fig7_geometry_rows.tsv; fig7_text_values.json; fig7_transcript_donors.tsv; fixed_footprints.json (coordinates and UniProt JSON are external public inputs)
Table 1	new after v3.3	main_figures_v3_4/make_table1_20261029.py; main_figures_v3_4/make_table1_age_20261029.py	<LOCAL_ROOT>/Documents/Codex/2026-10-29/p2026013-fig12-redraw	table1_donors_source.tsv; table1_age_sources.tsv
Supplementary Figures S1-S3, S6	text fix after the original drawing	supplementary_figure_fixes/Supplementary_Figures_S1_S2_S3_S6_text_r1.py; confirmation/code/analyse02.py (v3.3)		Supplementary Data 1 confirmation/ (v3.3)
Supplementary Figures S4, S5, S7	redrawn from fixed tables	supplementary_figure_fixes/Supplementary_Figure_S4_fix_r1.py; Supplementary_Figure_S5_fix_r1.py; Supplementary_Figure_S7_fix_r1.py; S4_S5_S7_fix_r1.py; qa_helper.py		Supplementary Data 1 confirmation/ (v3.3)
Supplementary Figures S8-S10	unchanged since v3.3	vascular_embedding/ (v3.3)		Supplementary Data 1 vascular_embedding/ (v3.3)
Supplementary Figure S11	redrawn after v3.3 (v3.3 Figure 6)	main_figures_v3_4/make_figS11_20261029.py; main_figures_v3_4/prepare_fig12_sources_20261029.py	<LOCAL_ROOT>/Documents/Codex/2026-10-29/p2026013-fig12-redraw	sources/s11_disease.tsv; sources/s11_mural.tsv; Supplementary Data 1 discovery/sensitivities/ (v3.3)
Supplementary Figure S12A-D	redrawn from fixed results (v3.3 Supplementary Figure S11)	supplementary_figure_fixes/Figure_6_fix_r1.py; legacy_reference/ (v3.3)		Supplementary Data 1 legacy_reference/ (v3.3)
Supplementary Figure S12E	new after v3.3	main_figures_v3_4/render_dvp_s12e_20261025.py	<LOCAL_ROOT>/Documents/Codex/2026-10-25/p2026013-dvp-s12	external public input: Human Protein Atlas Deep Visual Proteomics sample data (dvp_sample_data.tsv, retrieved 2026-08-23); not redistributed
Supplementary Figures S13-S15	new after v3.3	ischaemic_hearts/figures/make_figS_isch_calibration.py; make_figS_isch_contamination.py; make_figS_isch_classwide.py; p6common.py	<LOCAL_ROOT>/Documents/Codex/2026-10-23/p2026013-fig6-draft; <LOCAL_ROOT>/Projects/解析/Cardiac_Analysis/reviews/P2026013_CASP4_01_20261022-180742; <LOCAL_ROOT>/Projects/解析/Cardiac_Analysis/reviews/P2026013_ISCH_02_20261023-062943	listed in the three FIGURE_RECORD_figS_isch_*.md files
Supplementary Figure S16	new after v3.3	snatac/figures/render_figS16_atac_4panel_20261027.py; snatac/atac_02/code/; snatac/atac_03/code/; snatac/atac_05/code/	<LOCAL_ROOT>/Documents/Codex/2026-10-26/p2026013-atac-s16; <LOCAL_ROOT>/Projects/解析/Cardiac_Analysis/reviews/P2026013_ATAC_02_20261026-082125; <LOCAL_ROOT>/Projects/解析/Cardiac_Analysis/reviews/P2026013_ATAC_03_20261026-131445; <LOCAL_ROOT>/Projects/解析/Cardiac_Analysis/reviews/P2026013_ATAC_05_20261027-071147	trace from the script
Supplementary Tables S5, S6	new after v3.3	post_confirmation/sexnuc_01/code/; manuscript_tables/existing/add_postconfirm_checks_No07_20261025.py	<LOCAL_ROOT>/Projects/解析/Cardiac_Analysis/reviews/P2026013_SEXNUC_01_20261025-140000	tables/N0_exclusion_summary.tsv; N_exclusion_aggregate.tsv; N1_summary.tsv; S_summary.tsv (trace from the script)
Supplementary Table S7	new after v3.3; builder to be written in this batch	post_confirmation/seal4_conf_01/code/; manuscript_tables/new/	<LOCAL_ROOT>/Projects/解析/Cardiac_Analysis/reviews/P2026013_SEAL4_CONF_01_20261026-205608	tables/J_primary.tsv; tables/J_secondary_S1_S7.tsv (determine from the run code and REPORT)
Supplementary Table S8	new after v3.3; builder to be written in this batch	ischaemic_hearts/isch_atac_02/code/; manuscript_tables/new/	<LOCAL_ROOT>/Projects/解析/Cardiac_Analysis/reviews/P2026013_ISCH_ATAC_02_20261027-194507	determine from the run code and REPORT
Supplementary Table S9	new after v3.3	post_confirmation/path10_conf_01/code/; manuscript_tables/existing/build_tables_S9_20261029.py	<LOCAL_ROOT>/Projects/解析/Cardiac_Analysis/reviews/P2026013_PATH10_CONF_01_20261029-145227	tables/D_fixed_discovery_rows.tsv; J_primary.tsv; J_secondary_S1_S7.tsv; J_detection.tsv (trace from the script)
Supplementary Table S10	new after v3.3; builder to be written in this batch	snatac/atac_03/code/; snatac/atac_04/code/; snatac/atac_05/code/; manuscript_tables/new/	<LOCAL_ROOT>/Projects/解析/Cardiac_Analysis/reviews/P2026013_ATAC_03_20261026-131445; <LOCAL_ROOT>/Projects/解析/Cardiac_Analysis/reviews/P2026013_ATAC_04_20261026-164916; <LOCAL_ROOT>/Projects/解析/Cardiac_Analysis/reviews/P2026013_ATAC_05_20261027-071147	determine from the run code and REPORT (which run feeds which panel A-E)
Supplementary Table S11	new after v3.3; builder to be written in this batch	structure_comparison/receptor_il18bp/; structure_comparison/precursor_mature/; manuscript_tables/new/	<LOCAL_ROOT>/Projects/解析/Cardiac_Analysis/reviews/P2026013_IL18_MATURATION_FOOTPRINT_02_20261103	panels A-D: request/inputs/previous_completed/; panels E-F: request/outputs/ (determine from the run code and REPORT)
