## Supplementary Software 1 for "*IL18* and pyroptosis-related genes show contrasting expression in human cardiac pericytes and endothelial cells": EXTERNAL_INPUTS.tsv

external_id	name	origin	bytes	sha256	sha256_prefix	items	metadata_source	source_path	note
FIG_EXT_8URV_cif	8URV.cif	RCSB PDB 8URV	2801924	d5453d94e34d88c4895ba0d044e7e6543c481257ac3139eed505924c4ef4d969		Figure 7	structure_comparison/figure_7/prep_sources_20261107.py:30-34; make_fig7_20261107.py:51,66; sources/SOURCES_SHA256.tsv	<LOCAL_ROOT>/Documents/Codex/2026-11-07/p2026013-no15-structure/fig7/sources/coords/8URV.cif	Public coordinate/sequence data excluded; verified name, bytes and SHA-256 only. 3WO2 and UniProt JSON are copied preparation assets; plotting loads 8URV,1J0S,7AL7,3WO3,3WO4.
FIG_EXT_1J0S_cif	1J0S.cif	RCSB PDB 1J0S	4564703	8b8d31de17e8b0be849651dbfa55e9a841c316b13c4ce07e777415c6304936d5		Figure 7	structure_comparison/figure_7/prep_sources_20261107.py:30-34; make_fig7_20261107.py:51,66; sources/SOURCES_SHA256.tsv	<LOCAL_ROOT>/Documents/Codex/2026-11-07/p2026013-no15-structure/fig7/sources/coords/1J0S.cif	Public coordinate/sequence data excluded; verified name, bytes and SHA-256 only. 3WO2 and UniProt JSON are copied preparation assets; plotting loads 8URV,1J0S,7AL7,3WO3,3WO4.
FIG_EXT_7AL7_cif	7AL7.cif	RCSB PDB 7AL7	712375	cb5b0b10d696f695e03070c2630c8a495269e4d5bf91bc737fc1cb6717c03f2d		Figure 7	structure_comparison/figure_7/prep_sources_20261107.py:30-34; make_fig7_20261107.py:51,66; sources/SOURCES_SHA256.tsv	<LOCAL_ROOT>/Documents/Codex/2026-11-07/p2026013-no15-structure/fig7/sources/coords/7AL7.cif	Public coordinate/sequence data excluded; verified name, bytes and SHA-256 only. 3WO2 and UniProt JSON are copied preparation assets; plotting loads 8URV,1J0S,7AL7,3WO3,3WO4.
FIG_EXT_3WO2_cif	3WO2.cif	RCSB PDB 3WO2	1096922	03499ced58746cca93c5299f32bb2152e76b74171deb9ec676c988aceab7b23d		Figure 7	structure_comparison/figure_7/prep_sources_20261107.py:30-34; make_fig7_20261107.py:51,66; sources/SOURCES_SHA256.tsv	<LOCAL_ROOT>/Documents/Codex/2026-11-07/p2026013-no15-structure/fig7/sources/coords/3WO2.cif	Public coordinate/sequence data excluded; verified name, bytes and SHA-256 only. 3WO2 and UniProt JSON are copied preparation assets; plotting loads 8URV,1J0S,7AL7,3WO3,3WO4.
FIG_EXT_3WO3_cif	3WO3.cif	RCSB PDB 3WO3	4297544	0a85ca7744c0b8da6f45d4ff565089489cfb3ba8eba3bdbaf6e77648fb1d41d1		Figure 7	structure_comparison/figure_7/prep_sources_20261107.py:30-34; make_fig7_20261107.py:51,66; sources/SOURCES_SHA256.tsv	<LOCAL_ROOT>/Documents/Codex/2026-11-07/p2026013-no15-structure/fig7/sources/coords/3WO3.cif	Public coordinate/sequence data excluded; verified name, bytes and SHA-256 only. 3WO2 and UniProt JSON are copied preparation assets; plotting loads 8URV,1J0S,7AL7,3WO3,3WO4.
FIG_EXT_3WO4_cif	3WO4.cif	RCSB PDB 3WO4	1218842	169b9f9679454d2626883e022830135a62d6486ed6ac5bc39072cbb3fb7b7947		Figure 7	structure_comparison/figure_7/prep_sources_20261107.py:30-34; make_fig7_20261107.py:51,66; sources/SOURCES_SHA256.tsv	<LOCAL_ROOT>/Documents/Codex/2026-11-07/p2026013-no15-structure/fig7/sources/coords/3WO4.cif	Public coordinate/sequence data excluded; verified name, bytes and SHA-256 only. 3WO2 and UniProt JSON are copied preparation assets; plotting loads 8URV,1J0S,7AL7,3WO3,3WO4.
FIG_EXT_Q14116_json	Q14116.json	UniProt Q14116	69487	a21e0a4eca8d3b6050dafc0f6d6013d94fa27308b69fe45ad015b0d95d9059e6		Figure 7	structure_comparison/figure_7/prep_sources_20261107.py:30-34; make_fig7_20261107.py:51,66; sources/SOURCES_SHA256.tsv	<LOCAL_ROOT>/Documents/Codex/2026-11-07/p2026013-no15-structure/fig7/sources/coords/Q14116.json	Public coordinate/sequence data excluded; verified name, bytes and SHA-256 only. 3WO2 and UniProt JSON are copied preparation assets; plotting loads 8URV,1J0S,7AL7,3WO3,3WO4.
FIG_EXT_Q13478_json	Q13478.json	UniProt Q13478	53276	bd54843dea63f1e1a869d91bdba4bcfb3eb3aa841c40ed4eab10087d8ff39c27		Figure 7	structure_comparison/figure_7/prep_sources_20261107.py:30-34; make_fig7_20261107.py:51,66; sources/SOURCES_SHA256.tsv	<LOCAL_ROOT>/Documents/Codex/2026-11-07/p2026013-no15-structure/fig7/sources/coords/Q13478.json	Public coordinate/sequence data excluded; verified name, bytes and SHA-256 only. 3WO2 and UniProt JSON are copied preparation assets; plotting loads 8URV,1J0S,7AL7,3WO3,3WO4.
FIG_EXT_O95256_json	O95256.json	UniProt O95256	52839	db196327b20b6c304cce256cbcfd9f9d4691ba75ce9f5cfd0759392d812f1910		Figure 7	structure_comparison/figure_7/prep_sources_20261107.py:30-34; make_fig7_20261107.py:51,66; sources/SOURCES_SHA256.tsv	<LOCAL_ROOT>/Documents/Codex/2026-11-07/p2026013-no15-structure/fig7/sources/coords/O95256.json	Public coordinate/sequence data excluded; verified name, bytes and SHA-256 only. 3WO2 and UniProt JSON are copied preparation assets; plotting loads 8URV,1J0S,7AL7,3WO3,3WO4.
FIG_EXT_O95998_json	O95998.json	UniProt O95998	43076	cb544a6eff7b9899dd78bd4118605c7d61fe1771f915e826626529afe664b456		Figure 7	structure_comparison/figure_7/prep_sources_20261107.py:30-34; make_fig7_20261107.py:51,66; sources/SOURCES_SHA256.tsv	<LOCAL_ROOT>/Documents/Codex/2026-11-07/p2026013-no15-structure/fig7/sources/coords/O95998.json	Public coordinate/sequence data excluded; verified name, bytes and SHA-256 only. 3WO2 and UniProt JSON are copied preparation assets; plotting loads 8URV,1J0S,7AL7,3WO3,3WO4.
FIG_EXT_GSM5589374	GSM5589374_heart_lv_SM-JF1NY_rep1_fragments.bed.gz	GEO GSE184462 / CATlas adult heart, EN-TEx left ventricle		5c176981cb6f2bd8fe4d47734652c7b66f484fcc74f7b221340788a898d1c9d8		Figure 3C	snatac/figures/aggregate_tss_coverage_20261026.py:7,21-22,74	<LOCAL_ROOT>/Projects/解析/Cardiac_Analysis/reviews/P2026013_ATAC_FEAS01_20261025-205336/downloads/GSM5589374_heart_lv_SM-JF1NY_rep1_fragments.bed.gz	Outside allowed source folders and downloads forbidden; not opened or statted. Hash transcribed from supplied source code; bytes unavailable in permitted code/records.
FIG_EXT_GSM5589373	GSM5589373_heart_lv_SM-IOBHO_rep1_fragments.bed.gz	GEO GSE184462 / CATlas adult heart, EN-TEx left ventricle		68aa025ebc7a649e0c659bc0b6dd33db6e1e5effab01fdacdfa36e04b1237e87		Figure 3C	snatac/figures/aggregate_tss_coverage_20261026.py:7,21-22,74	<LOCAL_ROOT>/Projects/解析/Cardiac_Analysis/reviews/P2026013_ATAC_FEAS01_20261025-205336/downloads/GSM5589373_heart_lv_SM-IOBHO_rep1_fragments.bed.gz	Outside allowed source folders and downloads forbidden; not opened or statted. Hash transcribed from supplied source code; bytes unavailable in permitted code/records.
FIG_EXT_MANE14	MANE1.4_ensembl.gtf.gz	MANE v1.4 Ensembl annotation, hg38		7d19f1d16c39ddb865a01a919a718094e23f7be3a9870b260328b7d14f3a1d0a		Figure 3C	snatac/figures/aggregate_tss_coverage_20261026.py:25,32	<LOCAL_ROOT>/Documents/Codex/2026-09-19/p-2026-021-gcti-use-ias/CATLAS_ATAC7_AUDIT_20261014/working/MANE1.4_ensembl.gtf.gz	Outside allowed source folders; not opened or statted. Available identity transcribed from supplied source code; missing fields not inferred.
FIG_EXT_CATLAS_METADATA	GSE184462_metadata.tsv.gz	GEO GSE184462 / CATlas cell labels				Figure 3C	snatac/figures/aggregate_tss_coverage_20261026.py:62	<LOCAL_ROOT>/Documents/Codex/2026-09-19/p-2026-021-gcti-use-ias/CATLAS_ATAC7_AUDIT_20261014/working/GSE184462_metadata.tsv.gz	Outside allowed source folders; not opened or statted. Available identity transcribed from supplied source code; missing fields not inferred.
FIG_EXT_HPA_DVP	hpa_dvp_sample_data_20260823.tsv.zip / dvp_sample_data.tsv	Human Protein Atlas Deep Visual Proteomics; proteinatlas.org/download/tsv/dvp_sample_data.tsv.zip; retrieved 2026-08-23; DOI 10.64898/2026.05.26.727663		62d923037b5a872ce6e56c418de4680b8b79b9d0002ec07965f67715a7ce76e6		Supplementary Figure S12E	main_figures_v3_4/render_dvp_s12e_20261025.py:3-4,16,23	<LOCAL_ROOT>/Downloads/hpa_dvp_sample_data_20260823.tsv.zip	Outside allowed source folders; not opened or statted. ZIP SHA-256 from supplied code; bytes and inner member SHA unavailable in permitted records.
FIG_EXT_TABLE1_HCA_META	sample_metadata_A.tsv	Heart Cell Atlas v2 public metadata; five-year age bins			4273ee12406e30de	Table 1	main_figures_v3_4/make_table1_age_20261029.py:3-4,15,27; table1_age_sources.tsv:source	<LOCAL_ROOT>/Projects/解析/Cardiac_Analysis/reviews/P2026013_CONFIRM02_TARGET4_06_20261014/source05/bundle/reference/sample_metadata_A.tsv	Outside allowed source folders; not opened or statted. Only SHA-256 prefix present in allowed derived output. Baseline SAMPLE_TABLES/sample_metadata_A.tsv is a different hash and not substituted.
FIG_EXT_TABLE1_REICHART	NIHMS1835045-supplement-Supp__table_1.xlsx	Reichart 2022 Science, Supplementary Table S1, controls worksheet			eefe28c355ef4f70	Table 1	main_figures_v3_4/make_table1_age_20261029.py:5-6,16,19,35; table1_age_sources.tsv:source	<LOCAL_ROOT>/Projects/解析/Cardiac_Analysis/reviews/P2026013_IL18CFG_METADATA_01_20261010/sources/NIHMS1835045-supplement-Supp__table_1.xlsx	Outside allowed source folders; not opened or statted. Only SHA-256 prefix available in permitted code/output; full SHA and bytes not inferred.
