## Supplementary Software 1 for "*IL18* and pyroptosis-related genes show contrasting expression in human cardiac pericytes and endothelial cells": CODE_SHA256.tsv

path	sha256
code/amendments/stage05_fixture_initial.py	955f1e98f4eac332de56aba9842e68eb6d7d46a4154ec4edf166031f8abe1265
code/analysis_primary.py	b061e0a195fee3c98a9d0f27d30ca8ee427b494913c682f42eb7c4ebc4bf8d11
code/analysis_secondary.py	65e164d2a53bfa317fc9c454f5da84004dcfc78d78985c96c0cebf334cf710c0
code/bootstrap.py	e93e0e3985f9b02b2095cda411fcd3cb9006d3a7b61ed811f6f3c244256eaafa
code/common.py	9189676b1d2925fe9d2a923864decada5e57984f204b7117147c6354a1cf2e9a
code/constants.py	64d619f0abf5d8066dc471dda4ba412dac4b85f88232ab40516b84fbdff33e5a
code/finalize.py	0001b8ce599aeef74de1e1bad76a327c8cd70ddd0c8aa1a8f1c983ca67f2d4df
code/record_visual_qa.py	ba8c33d3f958f472442aa08c576347b6cce4a717c1e6fb8f916b0505186d32fa
code/stage0.py	b3c49a161d3bacdad74cc237cb7b7c1f95e944b124b90da085a511e44c5fd607
code/stage05.py	c49803a9df273cd4a3e96355ba8f1ce5c51575743ec08b379429c22caaa35642
code/stage1a.py	1cb627b37cfda8f29771e6d6fe7d7a9fea6e515c997d35d254835c200daa9ce0
code/stage1b.py	f096d6f7f2b4f35f3f6b70bec539846f03858a85b412c1e4b109defb910c2c1c
code/stage2.py	8a2e70da19ca4f4a1e234f9e4efb0c8389824638751ec1095c08f7428573e95f
code/stage3.py	a7831796b5863e1371d6b1b5a3e2a4a8544953bac8f86f941fff43515f929183
