## Supplementary Software 1 for "*IL18* and pyroptosis-related genes show contrasting expression in human cardiac pericytes and endothelial cells": CODE_SHA256.tsv

file	sha256
code/artificial_qa.py	e610318001b01890cfb715a4aa17f6b5d33b9b3a73dde13e962958e502c55b4a
code/common.py	c62b771fc068f2820f3a790b3b10ef987331eb5c027bb84e55f60cbf5b8b1692
code/final_audit.py	fee545adaf07178c89434055df437ca4f7bad3e9d83e34fc5a5d18e70c9b3ac3
code/freeze.py	3c039b2f4b0ad625e7e61c81802e14e0bb58f04ce361b7f3f2c08d61ce2be0ea
code/fullpath_synthetic_qa.py	cfe5c6e45ec9d9f00b68b1d70bb7b024caf59610b329c3790b1d0044f8fbed81
code/package_manifest.py	e183770d8d89a8112695f07dd123e98b5b7369137ea78d4772a89aa2b9af12e9
code/stage0.py	9776749a3ab17fd1deaff27488d21296b638d6af5a0e4d2cb68494ca61140bb3
code/stage05.py	716a3e7375844ddae0d4d9745ecd36897d67c9f1e8c877bc1ec4192ee6710ada
code/stage1.py	3b55e87f33cf54e266d26585417140e94dd9efef2bfc5af0613f956c0231ad13
code/stage2.py	a0406e2cfa36dcce5c9c2d4cc78d45e565bd080c86056f511fa9a7a0ff80d8a9
code/stage3_plots.py	5a56cbb3ac4271a7c5a00db847c3210bb22656d648b8dacb83981e3fc94a4f61
code/statistics_primary.py	2f20b16533197c33ee48125a5deaa31de8d6db237bcfa4eb79da273b2efb0e8d
code/write_report.py	7a501810cad3385bdcf8ec87f1b7045f111abd206b4251166527ced085df15d5
